# To disperse or compete? Coevolution of traits leads to a limited number of reproductive strategies

**DOI:** 10.1101/2022.11.27.518112

**Authors:** Isaac Planas-Sitjà, Thibaud Monnin, Nicolas Loeuille, Adam L Cronin

## Abstract

Reproductive strategies are defined by a combination of behavioural, morphological, and life-history traits. Reproductive investment and offspring propagule size are two key traits defining reproductive strategies. While a substantial amount of work has been devoted to understanding the independent fitness effects of each of these traits, it remains unclear how coevolution between them ultimately affects the evolution of reproductive strategies, and how this might influence the relationship between dispersal and environmental factors. In this study we explore how the evolution of reproductive strategies defined by these two coevolving traits is influenced by resource availability and spatial structuring of the environment using a simulation model. We find three possible equilibrium strategies across all scenarios: a competitor strategy with high reproductive investment (producing large propagules which disperse short distances), and two coloniser strategies differing in reproductive investment (both producing small propagules which disperse long distances). The possible equilibrium strategies for each scenario depended on starting conditions, spatial structure and resource availability. Evolutionary transitions between these equilibrium strategies were more likely in heterogeneous than homogeneous landscapes and at higher resource levels. Transition from coloniser strategy to competitor strategy was usually a two-step process, with changes in propagule size following initial evolution in investment. This highlights how the interaction between the two trait axes affects the evolution of reproductive strategies, particularly where fitness valleys preclude the simultaneous evolution of traits. Our results highlight the need to incorporate trait coevolution into evolutionary models to help develop a more integrative understanding of the structure of natural populations and how the interaction between traits constrains or hinders evolutionary processes.
