## Supplementary material for "To disperse or compete? Coevolution of traits leads to a limited number of reproductive strategies": Rasters used: raster001.csv

x "y" "K"
1 1 0.288567675636155
2 1 0.425897388176003
3 1 0.407873384336982
4 1 0.44093533515797
5 1 0.44756733835549
6 1 0.522264466395921
7 1 0.606101547477053
8 1 0.580569416874894
9 1 0.564241686493799
10 1 0.502778669812547
11 1 0.527745661325442
12 1 0.49184911078186
13 1 0.57080159278546
14 1 0.541414312961771
15 1 0.498662285936468
16 1 0.550883669636107
17 1 0.643386168164878
18 1 0.58833850999579
19 1 0.680858184603823
20 1 0.536752480471621
21 1 0.52046623669427
22 1 0.544541784887646
23 1 0.516139392762795
24 1 0.649632331034747
25 1 0.792479256401093
26 1 0.876189224868981
27 1 0.850093854423488
28 1 0.901117311422368
29 1 0.885490154090603
30 1 0.899360647443207
1 2 0.237744686912921
2 2 0.251320093098174
3 2 0.265988877382543
4 2 0.368029263364319
5 2 0.47121478327297
6 2 0.509589036008848
7 2 0.526179137748397
8 2 0.599392533491543
9 2 0.50064110893681
10 2 0.460021719698822
11 2 0.442261755356033
12 2 0.507874277793323
13 2 0.541211580912773
14 2 0.509322643717073
15 2 0.583912810095914
16 2 0.564349080636723
17 2 0.609071783755921
18 2 0.556327161444316
19 2 0.584292055210417
20 2 0.561782452144624
21 2 0.58942443732462
22 2 0.520352599324064
23 2 0.534770140072922
24 2 0.692214548992544
25 2 0.748194660131145
26 2 0.818761918290759
27 2 0.816160193583064
28 2 0.911137468608001
29 2 0.905261986499888
30 2 0.931555537101516
1 3 0.219846562322005
2 3 0.20747785736707
3 3 0.191147927255457
4 3 0.339821445353355
5 3 0.447335654740946
6 3 0.443210365339044
7 3 0.433259552753851
8 3 0.452752345074665
9 3 0.526501511069037
10 3 0.430448779672082
11 3 0.423664504382896
12 3 0.456106116885641
13 3 0.538306766968892
14 3 0.504210332589685
15 3 0.639923241162615
16 3 0.568951906227188
17 3 0.555083076157
18 3 0.558435977108351
19 3 0.587268542421192
20 3 0.497043058844835
21 3 0.624864657437818
22 3 0.578372413710209
23 3 0.628395909991657
24 3 0.634787495785363
25 3 0.676855486157416
26 3 0.777447043575173
27 3 0.72622786564446
28 3 0.850788088130895
29 3 0.859982898525256
30 3 0.895695497739521
1 4 0.260759822255111
2 4 0.251842552281184
3 4 0.214816123609622
4 4 0.288621889254989
5 4 0.46893842272197
6 4 0.468524472751976
7 4 0.392023706091927
8 4 0.409208479130669
9 4 0.510453969066847
10 4 0.530970135689991
11 4 0.382586342356999
12 4 0.440617115696626
13 4 0.488938969137471
14 4 0.470832664179127
15 4 0.504133121159403
16 4 0.49360347112208
17 4 0.476314855364323
18 4 0.481575257673209
19 4 0.515667144336208
20 4 0.44964078273293
21 4 0.566298464267044
22 4 0.601452141707548
23 4 0.613180225021195
24 4 0.627724892647187
25 4 0.657771702537841
26 4 0.748751099486651
27 4 0.741991299646247
28 4 1
29 4 0.930828786661192
30 4 0.896737356957961
1 5 0.254265501600267
2 5 0.186610019537951
3 5 0.227555439070364
4 5 0.386597655469013
5 5 0.418832189246613
6 5 0.464508186040719
7 5 0.389067004867885
8 5 0.3167688345144
9 5 0.415546244107974
10 5 0.399877822121957
11 5 0.384434251220289
12 5 0.452212759037615
13 5 0.449217054415202
14 5 0.487460952509312
15 5 0.492472623167354
16 5 0.56328628312984
17 5 0.509727620730127
18 5 0.47712259254867
19 5 0.45409336846204
20 5 0.470021129791032
21 5 0.538673668478528
22 5 0.570295983756802
23 5 0.686495246781079
24 5 0.677231517753455
25 5 0.757194554856855
26 5 0.768719171235258
27 5 0.807211295606249
28 5 0.889895563500461
29 5 0.893065725714899
30 5 0.802178258170218
1 6 0.22572981730421
2 6 0.276923040333599
3 6 0.274109142627822
4 6 0.360653753558921
5 6 0.359009403253914
6 6 0.459867971890557
7 6 0.391924064401418
8 6 0.309678370458199
9 6 0.318430271037905
10 6 0.226339860923509
11 6 0.306408665908964
12 6 0.364617118161206
13 6 0.421175034270189
14 6 0.432275112523318
15 6 0.478547245429389
16 6 0.424699963174901
17 6 0.426626550247312
18 6 0.395365059604683
19 6 0.466194083304892
20 6 0.504484862691279
21 6 0.581411459772802
22 6 0.556288392738757
23 6 0.743771594772053
24 6 0.705922071645433
25 6 0.777182010460879
26 6 0.743195858099808
27 6 0.804942021884401
28 6 0.913423363090825
29 6 0.912571574848479
30 6 0.739698746429729
1 7 0.353784436687555
2 7 0.356243792114895
3 7 0.423302745485123
4 7 0.346084534429587
5 7 0.401036503507454
6 7 0.37837613823139
7 7 0.388547345795302
8 7 0.335939520756744
9 7 0.291832045820902
10 7 0.344526976695619
11 7 0.304251353751954
12 7 0.398376425651787
13 7 0.322035571512453
14 7 0.413950605574982
15 7 0.365441815566719
16 7 0.346652149351727
17 7 0.378120476083776
18 7 0.3621857910176
19 7 0.42779040127103
20 7 0.521552885155565
21 7 0.552598249176374
22 7 0.559635079616285
23 7 0.734945541227808
24 7 0.715679698674425
25 7 0.665024703088895
26 7 0.74616172599122
27 7 0.739601624836889
28 7 0.830033892371457
29 7 0.77188458042733
30 7 0.704502780809407
1 8 0.44256644236513
2 8 0.433869641241068
3 8 0.51939505244875
4 8 0.350301149449469
5 8 0.334514765345197
6 8 0.356578594291626
7 8 0.354496245762539
8 8 0.274337007020018
9 8 0.282416249322212
10 8 0.272849083319041
11 8 0.301060284628725
12 8 0.325920497703422
13 8 0.320266385486883
14 8 0.306318558600547
15 8 0.317633802032032
16 8 0.330325817155165
17 8 0.413171261836099
18 8 0.314609150561915
19 8 0.342471323849007
20 8 0.484481336196417
21 8 0.491475926773417
22 8 0.544729532011884
23 8 0.639015108377239
24 8 0.635080867628303
25 8 0.643502694556349
26 8 0.636078949982306
27 8 0.724189037910608
28 8 0.731754818657077
29 8 0.631653225776878
30 8 0.647241158529581
1 9 0.369980420848013
2 9 0.401355807813085
3 9 0.437240167692449
4 9 0.360871115873498
5 9 0.303615490541589
6 9 0.336656639703733
7 9 0.272365364908721
8 9 0.254074453917099
9 9 0.276362792894024
10 9 0.290062204545087
11 9 0.231382158753987
12 9 0.295146893255769
13 9 0.249703200894004
14 9 0.247570358540642
15 9 0.249082055509904
16 9 0.346495356923981
17 9 0.406578267957559
18 9 0.397412705552889
19 9 0.456168321532571
20 9 0.440648234878132
21 9 0.456224705047477
22 9 0.533755724316905
23 9 0.499856431730622
24 9 0.499518214002569
25 9 0.526404549735304
26 9 0.613709738949705
27 9 0.680300023783495
28 9 0.733750841533506
29 9 0.643008508336536
30 9 0.656316375292239
1 10 0.397996527518644
2 10 0.368678843634932
3 10 0.402802839367212
4 10 0.373763798214531
5 10 0.327282175697733
6 10 0.237362050329293
7 10 0.21528211687907
8 10 0.123381744956876
9 10 0.161006166914861
10 10 0.218292384590026
11 10 0.226132245549638
12 10 0.285641332055833
13 10 0.229239553487642
14 10 0.239760535371727
15 10 0.278186936845442
16 10 0.374942012638598
17 10 0.518282710709181
18 10 0.332599635167874
19 10 0.383321332067763
20 10 0.423114490159892
21 10 0.476404338385884
22 10 0.4757064196125
23 10 0.476132718881577
24 10 0.464790988708714
25 10 0.538223175773534
26 10 0.570282417538106
27 10 0.565515257150758
28 10 0.621169860376383
29 10 0.602095614222517
30 10 0.627560816500399
1 11 0.494299701161772
2 11 0.470261065508245
3 11 0.391427341459064
4 11 0.334604993985576
5 11 0.267404543188126
6 11 0.20393769883104
7 11 0.170404120429209
8 11 0.0898078334667
9 11 0.12538732770378
10 11 0.161462242623664
11 11 0.151184820251497
12 11 0.214916063242491
13 11 0.233814779771039
14 11 0.21782805768858
15 11 0.288639637785807
16 11 0.356985565363787
17 11 0.411623161001249
18 11 0.448079762080829
19 11 0.353109144278423
20 11 0.392185418655463
21 11 0.364927562298792
22 11 0.392155779270835
23 11 0.433090795223937
24 11 0.492427101548053
25 11 0.454532702403915
26 11 0.486103936663174
27 11 0.539414676628397
28 11 0.630672861504644
29 11 0.65744361148062
30 11 0.668612066904697
1 12 0.485418348974056
2 12 0.44182996967247
3 12 0.345702951999683
4 12 0.241882296750487
5 12 0.214984503828781
6 12 0.18730457234956
7 12 0.191433918962541
8 12 0.149410461644437
9 12 0.165671812737213
10 12 0.212070010319438
11 12 0.183380478693491
12 12 0.289186478882241
13 12 0.278741732548215
14 12 0.186738105101198
15 12 0.223597221588405
16 12 0.275749105641779
17 12 0.450185555376256
18 12 0.512608260149501
19 12 0.434163379491783
20 12 0.300212796644503
21 12 0.292814666488966
22 12 0.247874133338164
23 12 0.308176170635467
24 12 0.425267825871233
25 12 0.34644298502428
26 12 0.495482674738463
27 12 0.506010358405641
28 12 0.653353483283042
29 12 0.770800384086907
30 12 0.710330666565839
1 13 0.453641881989137
2 13 0.416228868954058
3 13 0.327956427782396
4 13 0.239426788660747
5 13 0.180538209781349
6 13 0.245783146266087
7 13 0.173922489586013
8 13 0.138174605545429
9 13 0.205374530662917
10 13 0.158584181150317
11 13 0.250424106549715
12 13 0.369898395347734
13 13 0.360500132829823
14 13 0.285300301894808
15 13 0.337281334412617
16 13 0.342343233187045
17 13 0.378883828688029
18 13 0.423593183012765
19 13 0.372189699119732
20 13 0.263183546186504
21 13 0.244605233553368
22 13 0.24385103708909
23 13 0.256212668760219
24 13 0.365733278056642
25 13 0.329440041993972
26 13 0.389921920320968
27 13 0.446827045771199
28 13 0.60708593357163
29 13 0.70621189279995
30 13 0.607089173077343
1 14 0.262835086870352
2 14 0.283059478744915
3 14 0.264211197600821
4 14 0.321091352686558
5 14 0.276513015164623
6 14 0.214082032116792
7 14 0.27974169173458
8 14 0.261469968237715
9 14 0.236947234502956
10 14 0.188958566193669
11 14 0.275124357884025
12 14 0.355776937384231
13 14 0.310782894087727
14 14 0.271804552842313
15 14 0.288376099626133
16 14 0.263907324412657
17 14 0.373962761991595
18 14 0.382028855999227
19 14 0.271972663516308
20 14 0.280181702786575
21 14 0.242130783710625
22 14 0.226012114138225
23 14 0.193683659253453
24 14 0.270158726405074
25 14 0.27881729704091
26 14 0.329094412882861
27 14 0.453818476085052
28 14 0.517028925228387
29 14 0.610799441885629
30 14 0.632467457467241
1 15 0.195155107833816
2 15 0.18357176627314
3 15 0.267810115344503
4 15 0.346662957695983
5 15 0.346806414355339
6 15 0.263490609218137
7 15 0.332848022929323
8 15 0.2351513345998
9 15 0.222900526963852
10 15 0.19769970620519
11 15 0.177952646409211
12 15 0.263160003197683
13 15 0.30846963203701
14 15 0.212358171808689
15 15 0.227292215528707
16 15 0.274475697279188
17 15 0.270184228379077
18 15 0.30183409028655
19 15 0.259412595222724
20 15 0.223337382425395
21 15 0.169814499087414
22 15 0.175033415886168
23 15 0.161862587488958
24 15 0.0909030249429749
25 15 0.263540148107392
26 15 0.288130971786093
27 15 0.34751463737752
28 15 0.513835921532963
29 15 0.611674176050489
30 15 0.568278282769447
1 16 0.26581742672311
2 16 0.27831778118711
3 16 0.319244181803298
4 16 0.3584966311963
5 16 0.397700831259533
6 16 0.368183621477729
7 16 0.20923885774755
8 16 0.246606258170373
9 16 0.217177352236404
10 16 0.173565528767841
11 16 0.0763256627309671
12 16 0.156938496255772
13 16 0.186300522342639
14 16 0.232572873087197
15 16 0.180861330476635
16 16 0.250471480818264
17 16 0.200924998697271
18 16 0.267849538178146
19 16 0.267329751615426
20 16 0.194693202592441
21 16 0.180518955762662
22 16 0.172858430294548
23 16 0.1332579851837
24 16 0.159667101607282
25 16 0.226600454679906
26 16 0.281289834374747
27 16 0.286065970777834
28 16 0.449572720682846
29 16 0.497299220992888
30 16 0.575815712076074
1 17 0.338837545587918
2 17 0.368842672998363
3 17 0.42323177427078
4 17 0.376766249802571
5 17 0.232428103196814
6 17 0.272617120150232
7 17 0.270727190892727
8 17 0.250080036337997
9 17 0.153128070958061
10 17 0.167847421257255
11 17 0.114878090651435
12 17 0.0469733377627721
13 17 0.125657119328233
14 17 0.203935905444552
15 17 0.159735779162445
16 17 0.238890297492498
17 17 0.126629985478439
18 17 0.179069320609936
19 17 0.274671457685677
20 17 0.23781038850017
21 17 0.253365275200585
22 17 0.266993950828437
23 17 0.204056348018231
24 17 0.144241747402859
25 17 0.168206718085765
26 17 0.18926176222155
27 17 0.181741874999935
28 17 0.290451124961738
29 17 0.401118225713208
30 17 0.492439167523161
1 18 0.323219124981584
2 18 0.280194717799291
3 18 0.281905266213431
4 18 0.313758690658861
5 18 0.322751253626853
6 18 0.197453038726051
7 18 0.213971900260315
8 18 0.23362630571233
9 18 0.229957010362372
10 18 0.116623927826532
11 18 0.0561745895142764
12 18 0.134727978933484
13 18 0.190866653971367
14 18 0.204228939405831
15 18 0.185657294906421
16 18 0.123782796115409
17 18 0.154037750804684
18 18 0.149254960735397
19 18 0.202341645391277
20 18 0.254295679115374
21 18 0.214106949367715
22 18 0.169456754668893
23 18 0.179656432005935
24 18 0.187217163199512
25 18 0.0694127753749239
26 18 0.106540355604413
27 18 0.129844436728119
28 18 0.205082651675623
29 18 0.334735746502988
30 18 0.399495804433513
1 19 0.322042992423149
2 19 0.227521798222594
3 19 0.255759508529842
4 19 0.244441495656605
5 19 0.222126949641606
6 19 0.204173847137156
7 19 0.197751599677158
8 19 0.24870520066345
9 19 0.161666522115376
10 19 0.12052354385605
11 19 0.16712610756149
12 19 0.228528231268365
13 19 0.181598298724608
14 19 0.112373065154731
15 19 0.0725695026514323
16 19 0.139251252691054
17 19 0.152024598088538
18 19 0.100684913422685
19 19 0.0788595450501537
20 19 0.150069966920902
21 19 0.223183298181427
22 19 0.233238111053442
23 19 0.127579754865009
24 19 0.126193936759533
25 19 0.0542866978188354
26 19 0.0955505969745621
27 19 0.149614314388585
28 19 0.173411793751896
29 19 0.259159970456309
30 19 0.331625016043464
1 20 0.23156898563082
2 20 0.180022835729164
3 20 0.149192239533347
4 20 0.22266090835544
5 20 0.190147500457546
6 20 0.20151611393135
7 20 0.240049658090036
8 20 0.195052068436919
9 20 0.223435497557779
10 20 0.211221388669351
11 20 0.234234582126471
12 20 0.286334296349321
13 20 0.212415130873965
14 20 0.107139113247459
15 20 0.0518366990842468
16 20 0.0793649321494719
17 20 0.0891719485879679
18 20 0.0833582842686141
19 20 0.171044853291072
20 20 0.158870918903886
21 20 0.142748909771906
22 20 0.177804660324401
23 20 0.0608264964196598
24 20 0.108919530633651
25 20 0.0320183379810403
26 20 0.0579100178413825
27 20 0.165144649486704
28 20 0.205646216643614
29 20 0.261862751330772
30 20 0.263778318691057
1 21 0.205345551121859
2 21 0.177145547098996
3 21 0.227348014399384
4 21 0.251741082427592
5 21 0.111282307327794
6 21 0.15061388226919
7 21 0.224648546095724
8 21 0.234575983044569
9 21 0.294590313072826
10 21 0.234475178601865
11 21 0.288656609828181
12 21 0.290260628024428
13 21 0.297999691328311
14 21 0.164431090929558
15 21 0.141223769998121
16 21 0.0754656677774327
17 21 0.121826304912851
18 21 0.109060405312742
19 21 0.0219623215366786
20 21 0.0869522099637596
21 21 0.135495257280557
22 21 0.121354334230502
23 21 0.160229579784261
24 21 0.0551085666095151
25 21 0.103409576159893
26 21 0.0575188311828169
27 21 0.161473888321641
28 21 0.175463247984957
29 21 0.166794328260048
30 21 0.222232036660625
1 22 0.135887168329287
2 22 0.11063598645624
3 22 0.176440868733039
4 22 0.129022900342698
5 22 0.193744608298933
6 22 0.150046273459642
7 22 0.115124374977799
8 22 0.171167956687814
9 22 0.264935974070773
10 22 0.1951030960868
11 22 0.16825318224058
12 22 0.183446604985494
13 22 0.256638323492648
14 22 0.199766623284921
15 22 0.147962232645529
16 22 0.17600900824332
17 22 0.0967962261574579
18 22 0.0853634895625175
19 22 0.00887096839353782
20 22 0.126164198504644
21 22 0.0933233259320902
22 22 0.110686854275416
23 22 0.110824917537801
24 22 0.0818360533037832
25 22 0.0846067139664862
26 22 0.100563983879702
27 22 0.141402829209625
28 22 0.103667008166554
29 22 0.145809709037921
30 22 0.161880026384661
1 23 0.11598498609269
2 23 0.0633181897132157
3 23 0.0592835436366673
4 23 0.146328126861021
5 23 0.0783672639677154
6 23 0.111220674572085
7 23 0.140801864994068
8 23 0.187769282786111
9 23 0.275637473350814
10 23 0.11687022863616
11 23 0.200879782672503
12 23 0.282755032715656
13 23 0.30390585486341
14 23 0.174684545833983
15 23 0.147792433792431
16 23 0.182492347761855
17 23 0.113105957281189
18 23 0.0474856842049155
19 23 0.0664616912024774
20 23 0.108527400022892
21 23 0.187531605429219
22 23 0.191299597807857
23 23 0.10539874939171
24 23 0.067980611133608
25 23 0.0469626594605525
26 23 0.0689528851513043
27 23 0.0252858584107961
28 23 0.0938122876831576
29 23 0.181276953177134
30 23 0.21568334599412
1 24 0.0452417364205337
2 24 0.0302627633142368
3 24 0.0347132430415916
4 24 0.0685181582857312
5 24 0.125999352018749
6 24 0.224895856145154
7 24 0.216720585170939
8 24 0.10455226420136
9 24 0.153457686194939
10 24 0.131283572569965
11 24 0.204839811091851
12 24 0.305819871514854
13 24 0.257304326158752
14 24 0.159089531400578
15 24 0.0472183985658944
16 24 0.139038112105722
17 24 0.0906380037799313
18 24 0.166275236458026
19 24 0.113766329866872
20 24 0.168303577729692
21 24 0.256983071427206
22 24 0.238540022037527
23 24 0.121307661968907
24 24 0.145921264012934
25 24 0.0519377272630977
26 24 0.100155866518994
27 24 0.0736497530837961
28 24 0.122085912849961
29 24 0.189017686395801
30 24 0.218548253935213
1 25 0.0061145326658784
2 25 0.0666273597103946
3 25 0.100115410724337
4 25 0.218203646217481
5 25 0.284357004251128
6 25 0.267809516690257
7 25 0.180641328901839
8 25 0.0711667898112704
9 25 0.0917794448673309
10 25 0.1993481136132
11 25 0.212427248567289
12 25 0.288749324362474
13 25 0.303432092166864
14 25 0.244891382981555
15 25 0.209666156803177
16 25 0.145896973620699
17 25 0.194983802225186
18 25 0.0915189054292761
19 25 0.160000443703639
20 25 0.144529876637043
21 25 0.26278877853872
22 25 0.212565965348151
23 25 0.16536352279982
24 25 0.107666722508733
25 25 0.153251678866918
26 25 0.0700174105999281
27 25 0.112687577337021
28 25 0.11794545125193
29 25 0.272336109051495
30 25 0.262322340168088
1 26 0
2 26 0.00135031978510857
3 26 0.183735214443061
4 26 0.293989095601923
5 26 0.321374201999926
6 26 0.232730553005696
7 26 0.121277117645187
8 26 0.0441203614665729
9 26 0.015223739310705
10 26 0.138272063905878
11 26 0.22396286254036
12 26 0.354593245359025
13 26 0.341798143276146
14 26 0.286481084834754
15 26 0.21505222366583
16 26 0.21080589215414
17 26 0.252677142230029
18 26 0.208782540130061
19 26 0.303789626968606
20 26 0.239153374215567
21 26 0.230104700442592
22 26 0.118671676721069
23 26 0.0914973260932781
24 26 0.0851504821098957
25 26 0.174897374169529
26 26 0.103378930212272
27 26 0.122897353308568
28 26 0.206779171553651
29 26 0.27886624082939
30 26 0.227329887950249
1 27 0.055955813671586
2 27 0.0396411325004665
3 27 0.236098992851834
4 27 0.312682318735795
5 27 0.234977385438381
6 27 0.251424898652445
7 27 0.186210805560269
8 27 0.10755001260544
9 27 0.0516146756207679
10 27 0.0523114002819919
11 27 0.220667089997327
12 27 0.393743345668065
13 27 0.270145175795711
14 27 0.338632123386812
15 27 0.345892476826501
16 27 0.334071058857272
17 27 0.318048904868246
18 27 0.197060830012438
19 27 0.331318077042319
20 27 0.186909093234064
21 27 0.247176201218152
22 27 0.033784960854711
23 27 0.0791215505042855
24 27 0.0435420944754219
25 27 0.0867851814876614
26 27 0.141941066904247
27 27 0.20589487992201
28 27 0.253815642659339
29 27 0.16324165195409
30 27 0.159544900312004
1 28 0.060043221256707
2 28 0.141746859760027
3 28 0.215663359110982
4 28 0.294989994233197
5 28 0.244567864640229
6 28 0.260440462038258
7 28 0.219876471734504
8 28 0.144234094454089
9 28 0.174031067965518
10 28 0.197069623218494
11 28 0.275149036161073
12 28 0.315073714889918
13 28 0.231192207396367
14 28 0.327729933573904
15 28 0.327886054299318
16 28 0.389362406197199
17 28 0.360442222761829
18 28 0.323207217871623
19 28 0.357946350794621
20 28 0.242021739762447
21 28 0.206095165933641
22 28 0.167956287834111
23 28 0.0894993219136942
24 28 0.0449277989528797
25 28 0.103257360046496
26 28 0.163218662800211
27 28 0.192877213733326
28 28 0.199543560393414
29 28 0.216344388083215
30 28 0.113832203682472
1 29 0.0192344294930248
2 29 0.187261004260992
3 29 0.333158076709879
4 29 0.341501602797241
5 29 0.285447236815044
6 29 0.229333224244954
7 29 0.326232889650391
8 29 0.252827699089635
9 29 0.231408711013396
10 29 0.275016359108007
11 29 0.349038803883628
12 29 0.367105905769095
13 29 0.378331473555428
14 29 0.404433036457389
15 29 0.400590934448077
16 29 0.400479636051061
17 29 0.394242626170834
18 29 0.378882221165553
19 29 0.368601623235519
20 29 0.333692538313408
21 29 0.258121103642592
22 29 0.111485839144613
23 29 0.101841638633582
24 29 0.113789362539014
25 29 0.12307571283487
26 29 0.235883119763227
27 29 0.198387752279878
28 29 0.205898656936992
29 29 0.252366099532437
30 29 0.260015470588179
1 30 0.047336752003021
2 30 0.207421621918852
3 30 0.240759054837813
4 30 0.219875071689712
5 30 0.240909046847516
6 30 0.229358228622753
7 30 0.345337590079664
8 30 0.30824027933526
9 30 0.315558500512726
10 30 0.359607552271989
11 30 0.380686173502366
12 30 0.301637872575568
13 30 0.413564888311271
14 30 0.429527729271354
15 30 0.434679270408798
16 30 0.373289129621741
17 30 0.319840499701119
18 30 0.279303601024814
19 30 0.37448389140766
20 30 0.358146443456462
21 30 0.353171544794868
22 30 0.221744639757351
23 30 0.279732162662519
24 30 0.190493518356284
25 30 0.112994746211264
26 30 0.25637552075177
27 30 0.275183613778997
28 30 0.26035716581918
29 30 0.252310583713204
30 30 0.209461727745222
