## Supplementary material for "To disperse or compete? Coevolution of traits leads to a limited number of reproductive strategies": Rasters used: raster002.csv

x "y" "K"
1 1 0.267184071205308
2 1 0.264962576511174
3 1 0.201421893115996
4 1 0.177265447873829
5 1 0.117142150815521
6 1 0
7 1 0.0533539075346891
8 1 0.117655624558715
9 1 0.165670815765092
10 1 0.229067753137262
11 1 0.269269751119144
12 1 0.284333686755289
13 1 0.386859733621632
14 1 0.430467490779466
15 1 0.480848518325823
16 1 0.418482557993634
17 1 0.444900228794355
18 1 0.423671327996521
19 1 0.491013455976109
20 1 0.544813265438121
21 1 0.530456540714206
22 1 0.633529751217372
23 1 0.66469266238141
24 1 0.545323064747628
25 1 0.556484217642116
26 1 0.508811351826723
27 1 0.48584371763382
28 1 0.476678537832469
29 1 0.467880499151467
30 1 0.477503849397185
1 2 0.268528804124963
2 2 0.29671885440504
3 2 0.286884147238412
4 2 0.240192530688347
5 2 0.134935655634546
6 2 0.126453348473113
7 2 0.148369831919409
8 2 0.186571406455313
9 2 0.155411029207476
10 2 0.149958142270613
11 2 0.223486979612511
12 2 0.331002031933069
13 2 0.365381709382392
14 2 0.500752047687247
15 2 0.490970956357432
16 2 0.459496520430611
17 2 0.470397652799859
18 2 0.482067001047288
19 2 0.527097422614701
20 2 0.671845202197053
21 2 0.666939127979922
22 2 0.737148369653451
23 2 0.631601851837835
24 2 0.486811719931496
25 2 0.545340318951376
26 2 0.537146903315319
27 2 0.509252454437527
28 2 0.492276434470748
29 2 0.437359864912811
30 2 0.359739166678656
1 3 0.245418537028744
2 3 0.246737527110593
3 3 0.224210839624171
4 3 0.221674540963799
5 3 0.170240600342576
6 3 0.235653704476125
7 3 0.182119995719521
8 3 0.203855833737544
9 3 0.191505185168775
10 3 0.175601269012668
11 3 0.272455367845778
12 3 0.34864032178174
13 3 0.392348263298441
14 3 0.389806202027973
15 3 0.472040866877203
16 3 0.597877868739912
17 3 0.489690369413369
18 3 0.599067216963065
19 3 0.638807271089784
20 3 0.775824629740339
21 3 0.715774956511947
22 3 0.703561226982355
23 3 0.613373945120295
24 3 0.561720247840542
25 3 0.571309232999339
26 3 0.525925080187172
27 3 0.469781902892173
28 3 0.496454478227319
29 3 0.408216584482812
30 3 0.34628100117297
1 4 0.297889216550413
2 4 0.263104864698615
3 4 0.301534566729119
4 4 0.257566991670492
5 4 0.220497022149572
6 4 0.242184135148166
7 4 0.196402651956193
8 4 0.191896179579968
9 4 0.197743797661592
10 4 0.280103076996589
11 4 0.381188142856863
12 4 0.396328996489398
13 4 0.420573229193924
14 4 0.415150543323172
15 4 0.397758324935721
16 4 0.45931698312237
17 4 0.557848234978142
18 4 0.596605704863612
19 4 0.650328721998004
20 4 0.685222495427006
21 4 0.719340248869837
22 4 0.704519424653998
23 4 0.56009583178644
24 4 0.6461366950285
25 4 0.548845364944676
26 4 0.499649906334822
27 4 0.486660065427634
28 4 0.43874936383281
29 4 0.454801706443528
30 4 0.461833064219719
1 5 0.296630985869526
2 5 0.35859118689127
3 5 0.339099725496042
4 5 0.271061676962965
5 5 0.225796605498671
6 5 0.265992089577885
7 5 0.266968515106302
8 5 0.214430231884793
9 5 0.3174426825979
10 5 0.357940343540456
11 5 0.442784906218183
12 5 0.391308772197889
13 5 0.388717263784162
14 5 0.387989901659657
15 5 0.421735536470913
16 5 0.468150174656138
17 5 0.435131717268814
18 5 0.566599637688817
19 5 0.595840977339236
20 5 0.68498927762101
21 5 0.628734651083651
22 5 0.665113388251264
23 5 0.594019847430855
24 5 0.585914371857121
25 5 0.53207453094751
26 5 0.457904063271161
27 5 0.437322188460199
28 5 0.428802618593646
29 5 0.411531815582386
30 5 0.421419651720307
1 6 0.294287654613276
2 6 0.317355346948099
3 6 0.312574391115244
4 6 0.303735509053761
5 6 0.2177564534789
6 6 0.226323953493794
7 6 0.287886148270034
8 6 0.223576916698036
9 6 0.333294029065172
10 6 0.421527958169356
11 6 0.456415030258296
12 6 0.45559566941347
13 6 0.429602330355928
14 6 0.469535991831676
15 6 0.415362231545184
16 6 0.436071636044667
17 6 0.524578869811393
18 6 0.505147825215645
19 6 0.579805843379883
20 6 0.643767772737727
21 6 0.522651724866245
22 6 0.657475746088582
23 6 0.683805435827585
24 6 0.64264921201224
25 6 0.603163503611596
26 6 0.489583482018856
27 6 0.540854428937535
28 6 0.508144916765486
29 6 0.429698911502263
30 6 0.39340302986995
1 7 0.361171847879012
2 7 0.31288839357381
3 7 0.3200128630166
4 7 0.263707224083354
5 7 0.272748648158961
6 7 0.224653156142157
7 7 0.238176874688857
8 7 0.317175772389799
9 7 0.341349519056064
10 7 0.42045962880945
11 7 0.454241488929312
12 7 0.475109576926845
13 7 0.500455991972945
14 7 0.617437589328722
15 7 0.544814248988821
16 7 0.495581521966245
17 7 0.513511963806316
18 7 0.564978334060739
19 7 0.58111488092139
20 7 0.534824526313888
21 7 0.569193420229946
22 7 0.719699510730471
23 7 0.676732398281105
24 7 0.619342559248298
25 7 0.556233589692015
26 7 0.509045246217998
27 7 0.450932283269392
28 7 0.489631435867813
29 7 0.465551134802093
30 7 0.369519442642225
1 8 0.356781002582586
2 8 0.327845110534346
3 8 0.322810647674806
4 8 0.329967160240627
5 8 0.267022140012862
6 8 0.244488596224731
7 8 0.242830350797324
8 8 0.362729284075599
9 8 0.380286423099806
10 8 0.408472622605845
11 8 0.500735053116066
12 8 0.540880332989917
13 8 0.542387036260164
14 8 0.552831297497507
15 8 0.59673274945585
16 8 0.584352230520557
17 8 0.53410307459734
18 8 0.544272120472883
19 8 0.581343632693504
20 8 0.621951730766786
21 8 0.673820935022206
22 8 0.680943623503667
23 8 0.720238678106126
24 8 0.632000762795512
25 8 0.534233734633969
26 8 0.541830929574714
27 8 0.578552811811918
28 8 0.473586427171775
29 8 0.447080580513989
30 8 0.43918414307041
1 9 0.328115805992492
2 9 0.299212440086086
3 9 0.35848908258528
4 9 0.402204224701797
5 9 0.374145717187145
6 9 0.353133497315339
7 9 0.353512944636297
8 9 0.406817889114804
9 9 0.463311679827065
10 9 0.493413843187117
11 9 0.563818649383935
12 9 0.674754675381762
13 9 0.686827352379142
14 9 0.675693418378224
15 9 0.628634648310109
16 9 0.628416498502289
17 9 0.637217455816889
18 9 0.607839233420387
19 9 0.612224830137101
20 9 0.612251785320518
21 9 0.671036436330636
22 9 0.62888752961215
23 9 0.753095813700608
24 9 0.686257467235499
25 9 0.626453680115945
26 9 0.559612695255283
27 9 0.499733017842502
28 9 0.477631658578724
29 9 0.477090867844828
30 9 0.479438909704592
1 10 0.281221599624507
2 10 0.356783279649163
3 10 0.422414748936159
4 10 0.478134542619025
5 10 0.524837107457547
6 10 0.492835784810819
7 10 0.437590119378075
8 10 0.502905083731014
9 10 0.485081694513901
10 10 0.555227376586791
11 10 0.667523799674837
12 10 0.761740959414654
13 10 0.710799180048035
14 10 0.66298143834551
15 10 0.612373117819629
16 10 0.623907259153945
17 10 0.6720661209094
18 10 0.689073185219215
19 10 0.6792374830142
20 10 0.583045348627064
21 10 0.638604678161787
22 10 0.672216917104465
23 10 0.708918985496813
24 10 0.613953343195833
25 10 0.508365057035548
26 10 0.581460072788964
27 10 0.572931677595072
28 10 0.55222694807765
29 10 0.558959847488117
30 10 0.593665092867513
1 11 0.35162277818542
2 11 0.353426101880344
3 11 0.464002164733368
4 11 0.55580181506033
5 11 0.602970271005684
6 11 0.528421838428191
7 11 0.507944823559611
8 11 0.499325799417397
9 11 0.586029714825988
10 11 0.562637642350122
11 11 0.626238938153467
12 11 0.674768180397215
13 11 0.648228504058989
14 11 0.671084582039779
15 11 0.634308219268944
16 11 0.591663505348929
17 11 0.678597139986285
18 11 0.738724857636413
19 11 0.684854036477466
20 11 0.732483534358615
21 11 0.655476066002605
22 11 0.638705619627466
23 11 0.660960099293167
24 11 0.560220938921635
25 11 0.487382208906737
26 11 0.571498806001917
27 11 0.520853657838803
28 11 0.638580742465062
29 11 0.575802016044748
30 11 0.578043493880963
1 12 0.43191655737409
2 12 0.424550413118627
3 12 0.437887130234167
4 12 0.58080961392367
5 12 0.624409224434365
6 12 0.551550796824537
7 12 0.471803760428983
8 12 0.494602794844145
9 12 0.543325677659764
10 12 0.475556130984363
11 12 0.464173245330933
12 12 0.471357074352688
13 12 0.616276083269264
14 12 0.606157400202863
15 12 0.693147922009245
16 12 0.721466540792707
17 12 0.763740241302713
18 12 0.767263888034394
19 12 0.733737225095119
20 12 0.723384016778122
21 12 0.667515542615606
22 12 0.622155942871025
23 12 0.662826810979439
24 12 0.616543137649347
25 12 0.525719592243648
26 12 0.531644740202724
27 12 0.591395536200377
28 12 0.605147755776515
29 12 0.624051908312947
30 12 0.58547298756825
1 13 0.488850452613723
2 13 0.474024194902315
3 13 0.465765871782612
4 13 0.517647228385139
5 13 0.628199040287664
6 13 0.606108688265723
7 13 0.620588895976281
8 13 0.536602679225585
9 13 0.507531765908264
10 13 0.464000361424866
11 13 0.3954883827366
12 13 0.489014368751677
13 13 0.596882858845878
14 13 0.624257202484139
15 13 0.666651183892182
16 13 0.70902891500916
17 13 0.742196246530627
18 13 0.788069012054398
19 13 0.803118980527728
20 13 0.806443985556998
21 13 0.701019229034913
22 13 0.735939743427551
23 13 0.737625543164355
24 13 0.656456901139924
25 13 0.641618815547492
26 13 0.54818385968498
27 13 0.539452484827876
28 13 0.55944134113006
29 13 0.53537698010782
30 13 0.502713827808935
1 14 0.400656436168995
2 14 0.479344302689407
3 14 0.475224470462298
4 14 0.511915830618341
5 14 0.56817251588476
6 14 0.567916302906631
7 14 0.583933905662727
8 14 0.565205426424014
9 14 0.518437363566904
10 14 0.476457499934407
11 14 0.394133091005405
12 14 0.515246011633369
13 14 0.527476304820197
14 14 0.581105365364933
15 14 0.602708042322035
16 14 0.664971416143871
17 14 0.650549874473708
18 14 0.806641715769838
19 14 0.837022936036995
20 14 0.759636064036933
21 14 0.696268361129883
22 14 0.713411803245275
23 14 0.714772248787003
24 14 0.748869483764357
25 14 0.670088702791955
26 14 0.653219451538932
27 14 0.612246763110053
28 14 0.61578423076543
29 14 0.542024480526972
30 14 0.517251329710757
1 15 0.509252109987267
2 15 0.550534919125312
3 15 0.606586333195242
4 15 0.587025151365223
5 15 0.528437893671116
6 15 0.517918858120872
7 15 0.578586363505274
8 15 0.60283317250882
9 15 0.561566688838151
10 15 0.414081715715909
11 15 0.483556500470559
12 15 0.449881657142434
13 15 0.519221398083802
14 15 0.415938015779819
15 15 0.453891399271247
16 15 0.533898354533783
17 15 0.582443624387734
18 15 0.768001956382721
19 15 0.833253236371996
20 15 0.79279931527704
21 15 0.65560725759831
22 15 0.685804855620013
23 15 0.749687153517213
24 15 0.739791617755802
25 15 0.644963013686545
26 15 0.612564816904203
27 15 0.57315247829409
28 15 0.60692671684284
29 15 0.604528227697587
30 15 0.546411211684134
1 16 0.480788055437636
2 16 0.515436950003187
3 16 0.509488422801848
4 16 0.578526036456644
5 16 0.604534678573604
6 16 0.618749377061546
7 16 0.685257383434573
8 16 0.738869452079962
9 16 0.641211487608264
10 16 0.595299101697915
11 16 0.55238150966423
12 16 0.522445569827939
13 16 0.521413383639909
14 16 0.377141158914271
15 16 0.376380329841811
16 16 0.498955400763205
17 16 0.548775303409254
18 16 0.649821632644707
19 16 0.709709894392474
20 16 0.659975731084306
21 16 0.737289904942944
22 16 0.775495944923302
23 16 0.735716420633506
24 16 0.713364906704298
25 16 0.650530277229651
26 16 0.567362094805833
27 16 0.529887197765323
28 16 0.566332766837557
29 16 0.635879258957905
30 16 0.569632185887566
1 17 0.595250221145921
2 17 0.526017405093666
3 17 0.595455682244555
4 17 0.545124903687559
5 17 0.646062543298946
6 17 0.640777558323105
7 17 0.729989805470741
8 17 0.830453884497859
9 17 0.751491623315341
10 17 0.658938528291169
11 17 0.566327704155904
12 17 0.547964486622462
13 17 0.495408883245692
14 17 0.44826847988709
15 17 0.413136073401841
16 17 0.474994337104001
17 17 0.506648512737164
18 17 0.61045557688975
19 17 0.630486560546689
20 17 0.627652100515794
21 17 0.825934508033563
22 17 0.826146286753896
23 17 0.708098315271551
24 17 0.719522133826547
25 17 0.658799149831469
26 17 0.646887454482079
27 17 0.666506408896979
28 17 0.619426857640467
29 17 0.649031526178939
30 17 0.622948054856125
1 18 0.550440556362458
2 18 0.563441296202
3 18 0.501287864665691
4 18 0.544424244589949
5 18 0.67532605876257
6 18 0.695417114802437
7 18 0.693735497243716
8 18 0.806267338107015
9 18 0.740839757187994
10 18 0.59281920880923
11 18 0.503994798032264
12 18 0.547683486228122
13 18 0.567887199322019
14 18 0.494297399314558
15 18 0.479228950680091
16 18 0.588054972100494
17 18 0.624328540007787
18 18 0.682649293084102
19 18 0.767676752675268
20 18 0.810961280700724
21 18 0.837832493313537
22 18 0.888783629224245
23 18 0.83139285947397
24 18 0.718357668451557
25 18 0.64968340087165
26 18 0.694122008754982
27 18 0.676650147091381
28 18 0.707061803689502
29 18 0.747258074261749
30 18 0.626814062346027
1 19 0.575753455539847
2 19 0.615181885500319
3 19 0.558890118362993
4 19 0.64008141618225
5 19 0.667425236255292
6 19 0.69074328250371
7 19 0.696685811999674
8 19 0.682254476795819
9 19 0.706053235187992
10 19 0.693045656960274
11 19 0.626652882589425
12 19 0.550834334319825
13 19 0.580528468865438
14 19 0.640693279853007
15 19 0.610799843195416
16 19 0.698830257609262
17 19 0.657599825890568
18 19 0.688928414044176
19 19 0.735698457121032
20 19 0.722719764123373
21 19 0.799080040884926
22 19 0.835480801528901
23 19 0.799500962339237
24 19 0.771445332878515
25 19 0.744581220858042
26 19 0.720544354612394
27 19 0.782740288581285
28 19 0.800846985776614
29 19 0.822214832728457
30 19 0.681958253344468
1 20 0.633342512937279
2 20 0.589096650564231
3 20 0.607593060614471
4 20 0.684853974241005
5 20 0.738866983059986
6 20 0.743179992106375
7 20 0.774118043103966
8 20 0.7551985761831
9 20 0.720632543997313
10 20 0.676534401370046
11 20 0.639132373767396
12 20 0.609978278816905
13 20 0.603102570819511
14 20 0.654643976162773
15 20 0.644144251760017
16 20 0.596679567004981
17 20 0.611992933021826
18 20 0.686863372487282
19 20 0.760429912586985
20 20 0.733091963329372
21 20 0.784752461540282
22 20 0.848726555162488
23 20 0.792987632035078
24 20 0.737586103017261
25 20 0.767639552450181
26 20 0.827881432697969
27 20 0.850965568713141
28 20 0.867584886584377
29 20 0.858323588452218
30 20 0.721287422898623
1 21 0.71877053282863
2 21 0.811563881941056
3 21 0.756897031698592
4 21 0.742428090005632
5 21 0.752253543847037
6 21 0.732144978520935
7 21 0.755469230686859
8 21 0.763928343256895
9 21 0.700544671780514
10 21 0.664894806658762
11 21 0.676336926299683
12 21 0.647637891321778
13 21 0.670860810519069
14 21 0.652952477352237
15 21 0.613793460468627
16 21 0.649175951666177
17 21 0.634457146350303
18 21 0.789907107742071
19 21 0.796352450981138
20 21 0.752537617494192
21 21 0.815540138502726
22 21 0.868383378877264
23 21 0.864498371108583
24 21 0.752022812720138
25 21 0.807527855342931
26 21 0.842299824501745
27 21 0.830564232409531
28 21 0.854762897433321
29 21 0.849950548563556
30 21 0.809388637184545
1 22 0.829487131709657
2 22 0.863391545786311
3 22 0.897635115078931
4 22 0.873032404962788
5 22 0.779874036443134
6 22 0.790957056782748
7 22 0.698011232100094
8 22 0.703258366371297
9 22 0.6637620489713
10 22 0.659752548944037
11 22 0.661209453198104
12 22 0.635857289255912
13 22 0.650781257580791
14 22 0.629956827295498
15 22 0.624421779430436
16 22 0.650095633760839
17 22 0.669530253261255
18 22 0.748653695651252
19 22 0.83776068833434
20 22 0.80127933933888
21 22 0.887279306463138
22 22 0.880957943878134
23 22 0.863085315966634
24 22 0.80914959963432
25 22 0.82782607700377
26 22 0.88985679574256
27 22 0.832844152882459
28 22 0.743077536749399
29 22 0.777221042315508
30 22 0.79135086473833
1 23 0.899344753316243
2 23 0.933364845381366
3 23 0.904925145862123
4 23 0.913839960581238
5 23 0.813182162214096
6 23 0.796869352714648
7 23 0.750405590222808
8 23 0.756712187036424
9 23 0.614351119485259
10 23 0.608901171555228
11 23 0.678780551990614
12 23 0.64181008807068
13 23 0.530891670429177
14 23 0.609127354499819
15 23 0.568552525203673
16 23 0.636826880713789
17 23 0.745627313736654
18 23 0.75666754342691
19 23 0.865886096964259
20 23 0.855124865416342
21 23 0.905528952416087
22 23 0.879095898503641
23 23 0.850357227723658
24 23 0.832125777710725
25 23 0.818172428517309
26 23 0.761406081968128
27 23 0.809221502864641
28 23 0.752555042430349
29 23 0.730389270048356
30 23 0.731695512835061
1 24 0.805009230641455
2 24 0.828842539329041
3 24 0.877674860144202
4 24 0.783608893754173
5 24 0.791695379331124
6 24 0.808409617360272
7 24 0.851320902696461
8 24 0.804651526724407
9 24 0.682146760190852
10 24 0.698651155434612
11 24 0.667668658148498
12 24 0.688929079671817
13 24 0.595711096935224
14 24 0.564451578653033
15 24 0.624926252984999
16 24 0.71738257705027
17 24 0.852499031347331
18 24 0.868247108378528
19 24 0.809884483616475
20 24 0.867273066565833
21 24 0.879173072999771
22 24 0.891586315002384
23 24 0.91097699793713
24 24 0.889551921639736
25 24 0.852876451516322
26 24 0.764493029012718
27 24 0.837492274179674
28 24 0.861769799716496
29 24 0.800457457914362
30 24 0.82543759325122
1 25 0.71841082903998
2 25 0.784487061897444
3 25 0.844466525606651
4 25 0.768645027162446
5 25 0.836845827175509
6 25 0.76728892385277
7 25 0.881865985971333
8 25 0.854916223047909
9 25 0.754857718418614
10 25 0.63942167013648
11 25 0.691952273424826
12 25 0.805225971431955
13 25 0.748099671801765
14 25 0.704322422476206
15 25 0.703884512841099
16 25 0.719402453013868
17 25 0.733806070709626
18 25 0.806043309408504
19 25 0.787037433898203
20 25 0.804911657317735
21 25 0.816572957710143
22 25 0.839876723617623
23 25 0.894002989655408
24 25 0.897608033425815
25 25 0.75181734213098
26 25 0.750136628199322
27 25 0.820245361603914
28 25 0.960108648201307
29 25 0.903531016583548
30 25 0.837046851898585
1 26 0.76008097117436
2 26 0.771167679344982
3 26 0.862667283370188
4 26 0.841119115747212
5 26 0.785952209152601
6 26 0.915553682093156
7 26 0.857580939482108
8 26 0.804922234877595
9 26 0.685420471967597
10 26 0.699646118579262
11 26 0.741672450933645
12 26 0.688779630734062
13 26 0.721534390928836
14 26 0.68781910668888
15 26 0.756079443660606
16 26 0.776857848140757
17 26 0.734235652523274
18 26 0.706088772711788
19 26 0.678578062742986
20 26 0.71395514505014
21 26 0.76160155228037
22 26 0.780596446280477
23 26 0.847270665133647
24 26 0.834507331025859
25 26 0.757993610717165
26 26 0.770011829140118
27 26 0.900268602075944
28 26 0.990076031064031
29 26 0.966640699053942
30 26 0.861754711199393
1 27 0.81411582172679
2 27 0.825088402522329
3 27 0.828439391338247
4 27 0.838659422192559
5 27 0.798028628070968
6 27 0.836949018902273
7 27 0.863897926282815
8 27 0.854603213528344
9 27 0.795700067081748
10 27 0.783793879906146
11 27 0.793846632002944
12 27 0.695818026240165
13 27 0.669352072018706
14 27 0.822336604216881
15 27 0.739358807513398
16 27 0.767658429320419
17 27 0.727128960930867
18 27 0.709272153237071
19 27 0.679014894942987
20 27 0.676996782181942
21 27 0.73295929787993
22 27 0.816062564132976
23 27 0.807532034540603
24 27 0.790868351642579
25 27 0.731183345769203
26 27 0.772339462324381
27 27 0.918556158624369
28 27 0.972376050091076
29 27 0.919549135397166
30 27 0.862805466072292
1 28 0.788572545378042
2 28 0.856253136328376
3 28 0.888892904699371
4 28 0.90275446346064
5 28 0.887925718444956
6 28 0.84877610812833
7 28 0.829985821362898
8 28 0.879521182996789
9 28 0.897670791868988
10 28 0.908369900897158
11 28 0.85712133157894
12 28 0.794637955157118
13 28 0.746672642498443
14 28 0.780795701820581
15 28 0.825083645778675
16 28 0.76210279385933
17 28 0.754518890946306
18 28 0.806732166259497
19 28 0.798945252328099
20 28 0.738920118692233
21 28 0.778155318233634
22 28 0.782779270579563
23 28 0.775794315667687
24 28 0.810163626109417
25 28 0.761680332461671
26 28 0.811676172564379
27 28 0.800774398658019
28 28 0.887144322551802
29 28 0.934577353629989
30 28 0.893448891257917
1 29 0.823569170613326
2 29 0.86727085002009
3 29 0.943907643168187
4 29 0.890991492414542
5 29 0.873835930118793
6 29 0.918956361498458
7 29 0.889435896552154
8 29 0.890505206337121
9 29 0.90066182728528
10 29 0.898906789456912
11 29 0.840797814657505
12 29 0.87268791620853
13 29 0.817982253857348
14 29 0.794206116910503
15 29 0.854956307945217
16 29 0.768459796559963
17 29 0.714153573800509
18 29 0.808495954554339
19 29 0.944376021843664
20 29 0.923992316047648
21 29 0.844575859368724
22 29 0.7824886759203
23 29 0.720741025709995
24 29 0.758399189315186
25 29 0.753897159055017
26 29 0.850038335778652
27 29 0.81999693515257
28 29 0.883796144109031
29 29 0.956142636162703
30 29 0.921844175045806
1 30 0.890289915307711
2 30 0.879490995462345
3 30 0.878298161369666
4 30 0.940726638524576
5 30 0.934600825975179
6 30 1
7 30 0.923408515510824
8 30 0.867976530089563
9 30 0.861752375427133
10 30 0.822648303341958
11 30 0.84280254796661
12 30 0.840533259392643
13 30 0.828556926824234
14 30 0.732903985676835
15 30 0.849287746063102
16 30 0.83067127490218
17 30 0.796979194308904
18 30 0.823483629788069
19 30 0.856186449377668
20 30 0.920462806981626
21 30 0.904035452121887
22 30 0.794423468308874
23 30 0.709460273968528
24 30 0.702604160052003
25 30 0.732268031153706
26 30 0.873147570493807
27 30 0.820971188874109
28 30 0.914180176922946
29 30 0.988585227497637
30 30 0.954210048244683
