## Supplementary material for "To disperse or compete? Coevolution of traits leads to a limited number of reproductive strategies": Rasters used: raster003.csv

x "y" "K"
1 1 0.603586791984651
2 1 0.571447167420631
3 1 0.608835261537516
4 1 0.611505537787196
5 1 0.611659448015388
6 1 0.649578227699562
7 1 0.605441372265551
8 1 0.693255681621963
9 1 0.67051114802706
10 1 0.735825678989844
11 1 0.746790021593105
12 1 0.74285266948302
13 1 0.744011973735629
14 1 0.792104971647964
15 1 0.808677037855838
16 1 0.858894343815423
17 1 0.847310839017414
18 1 0.865984482987725
19 1 0.885575014067115
20 1 0.936964893430598
21 1 0.942787682291806
22 1 0.919253608832679
23 1 0.862755229634238
24 1 0.926368253558093
25 1 0.964528370325943
26 1 0.948168356267192
27 1 0.935784983550259
28 1 0.939503898564504
29 1 0.958959731695449
30 1 0.93902977725124
1 2 0.626394456827437
2 2 0.63004699346748
3 2 0.653724469421322
4 2 0.666526946827309
5 2 0.638621052968835
6 2 0.70831938705902
7 2 0.659376752482583
8 2 0.664449944652337
9 2 0.692851026144698
10 2 0.701983050375322
11 2 0.720839861432039
12 2 0.738956685868405
13 2 0.6984400883836
14 2 0.72763356720547
15 2 0.785656047801919
16 2 0.818551437803384
17 2 0.842200098788719
18 2 0.893796615767164
19 2 0.935613437249518
20 2 0.925851382141409
21 2 0.928635109030209
22 2 0.892114810973712
23 2 0.918020087015667
24 2 0.917683582881934
25 2 0.966355492760591
26 2 0.932333769505836
27 2 0.949667423117922
28 2 0.981762420983664
29 2 0.969411168540592
30 2 0.954802909643739
1 3 0.636463959538221
2 3 0.629796427362836
3 3 0.675811931773517
4 3 0.657218465522913
5 3 0.613062452995676
6 3 0.672805837268311
7 3 0.691807485936267
8 3 0.674504647873373
9 3 0.681073463188381
10 3 0.687861033598636
11 3 0.693823120476802
12 3 0.65944228706797
13 3 0.675475226820673
14 3 0.720975117931293
15 3 0.762677076375548
16 3 0.755577660691887
17 3 0.814330700770645
18 3 0.85937503456027
19 3 0.894213581939958
20 3 0.927141867008324
21 3 0.936802943909871
22 3 0.942321196039197
23 3 0.953860753905722
24 3 0.92758538609149
25 3 0.931579321026854
26 3 0.96655923371103
27 3 0.981003031876202
28 3 1
29 3 0.956302362209381
30 3 0.967308450457902
1 4 0.633910691824389
2 4 0.661465766501095
3 4 0.611514959945082
4 4 0.596410749778378
5 4 0.594523345654796
6 4 0.624633377465258
7 4 0.680216621825662
8 4 0.646106510857319
9 4 0.642322394993949
10 4 0.667644315133201
11 4 0.648252567488637
12 4 0.618146940040756
13 4 0.609439928149242
14 4 0.690430668011532
15 4 0.74376069212734
16 4 0.755997773888572
17 4 0.769559971076494
18 4 0.769173601354981
19 4 0.830162478472833
20 4 0.925339295708785
21 4 0.928888954684653
22 4 0.927367026951276
23 4 0.890400546674485
24 4 0.905803736050963
25 4 0.855633537532953
26 4 0.918693820938331
27 4 0.96745990480095
28 4 0.931723686581157
29 4 0.942643831104733
30 4 0.947305868840241
1 5 0.62512600108461
2 5 0.587993979081324
3 5 0.588069156408394
4 5 0.574764156453811
5 5 0.569884956164454
6 5 0.560308504097904
7 5 0.634098247268308
8 5 0.631611854532703
9 5 0.581337515685544
10 5 0.594568990249165
11 5 0.607042489128157
12 5 0.64292412975677
13 5 0.635399936082574
14 5 0.684940556222127
15 5 0.716667332613591
16 5 0.775301776947882
17 5 0.757838725079743
18 5 0.791505453126671
19 5 0.824834817058308
20 5 0.879631038220278
21 5 0.917754237179402
22 5 0.921121799424719
23 5 0.871780065663909
24 5 0.864326176885813
25 5 0.864333582258138
26 5 0.896292803775509
27 5 0.869309272133495
28 5 0.895203302831957
29 5 0.903205932438169
30 5 0.911531644003685
1 6 0.553255241172395
2 6 0.543962624024702
3 6 0.516789346496862
4 6 0.524657360417053
5 6 0.486758980877046
6 6 0.542410332137202
7 6 0.554652031775488
8 6 0.546593265354407
9 6 0.546920764453408
10 6 0.546562884649566
11 6 0.589252517893904
12 6 0.602878301944053
13 6 0.608429166513035
14 6 0.647867329649099
15 6 0.651440650624405
16 6 0.747425516717093
17 6 0.739862428372215
18 6 0.763257174617484
19 6 0.819572883447453
20 6 0.853485926918259
21 6 0.872811108917934
22 6 0.878895560398933
23 6 0.845389956486645
24 6 0.819035370872908
25 6 0.793691279156852
26 6 0.830290607088079
27 6 0.782737971052228
28 6 0.828000372774476
29 6 0.869121510439911
30 6 0.902565464305705
1 7 0.493113402737855
2 7 0.458068169880718
3 7 0.486800333047851
4 7 0.488593498994092
5 7 0.486915392421552
6 7 0.523093140889787
7 7 0.538798516254672
8 7 0.532489839799495
9 7 0.52807569763717
10 7 0.515870069730023
11 7 0.564260678747521
12 7 0.561576273998561
13 7 0.547533704672198
14 7 0.591561973586956
15 7 0.628201900451935
16 7 0.70340025709851
17 7 0.710332473661418
18 7 0.740583469017051
19 7 0.778686453760557
20 7 0.80516248379066
21 7 0.82240574045579
22 7 0.832528170716367
23 7 0.815393618920073
24 7 0.819440299657132
25 7 0.795322619662102
26 7 0.764010501203104
27 7 0.773415756493486
28 7 0.784980239840477
29 7 0.79600535096239
30 7 0.852378362398906
1 8 0.491083494699218
2 8 0.434119897640666
3 8 0.452807566385469
4 8 0.485023962989932
5 8 0.478277442553898
6 8 0.474736532272026
7 8 0.464647453290298
8 8 0.466034862527975
9 8 0.499511304245258
10 8 0.564264757027892
11 8 0.521831354463591
12 8 0.536300674973854
13 8 0.544020143666316
14 8 0.597445331306329
15 8 0.669206869801158
16 8 0.695157441325775
17 8 0.710046620544585
18 8 0.700446377266482
19 8 0.743694237228797
20 8 0.790633874358621
21 8 0.763254653005557
22 8 0.765469648659838
23 8 0.779988924885651
24 8 0.785196513159122
25 8 0.758751107652829
26 8 0.738972778186354
27 8 0.740910680804789
28 8 0.786291903070453
29 8 0.787380157511602
30 8 0.772404675074032
1 9 0.429597960883366
2 9 0.448775209457245
3 9 0.409293979538219
4 9 0.408511798712088
5 9 0.432056881751114
6 9 0.479469837322646
7 9 0.452479486838779
8 9 0.45346033112948
9 9 0.446532579512119
10 9 0.469284644083526
11 9 0.461184567515106
12 9 0.45159514592188
13 9 0.496989989519471
14 9 0.570756202343033
15 9 0.609325866108735
16 9 0.649129981141292
17 9 0.682463530491571
18 9 0.662476627540688
19 9 0.720407500104431
20 9 0.697532709863763
21 9 0.751041302527936
22 9 0.813096546380209
23 9 0.795071860064409
24 9 0.783534685737471
25 9 0.760903663294917
26 9 0.755660385605692
27 9 0.705743737485818
28 9 0.716355388505963
29 9 0.711951300671324
30 9 0.709911592581114
1 10 0.383268807608499
2 10 0.404759134209267
3 10 0.34855401814589
4 10 0.375025923854562
5 10 0.381878827179959
6 10 0.412304464555838
7 10 0.41194352493224
8 10 0.415068528347024
9 10 0.3950263974671
10 10 0.401168238581221
11 10 0.409850973123247
12 10 0.455191964266608
13 10 0.491703833750174
14 10 0.546532874063642
15 10 0.569337436577383
16 10 0.618282986293772
17 10 0.61102024559507
18 10 0.634155744664206
19 10 0.654474461794391
20 10 0.695318603303719
21 10 0.730438933619268
22 10 0.776097983279392
23 10 0.801908261546298
24 10 0.777892991519919
25 10 0.747271047441793
26 10 0.723347133070831
27 10 0.679552254589043
28 10 0.664726835798103
29 10 0.694474687082644
30 10 0.700798346329887
1 11 0.364621457193488
2 11 0.363945703645945
3 11 0.339993192395775
4 11 0.342462456662384
5 11 0.38136276834915
6 11 0.400064680435745
7 11 0.412539204282838
8 11 0.432843246255076
9 11 0.398067951700728
10 11 0.404287443924879
11 11 0.423458966164823
12 11 0.424048374480638
13 11 0.486349699791768
14 11 0.525426150777047
15 11 0.555724468749868
16 11 0.600445796193568
17 11 0.562520669585767
18 11 0.599803548979691
19 11 0.569348339597531
20 11 0.645272281026484
21 11 0.670546294196344
22 11 0.718249952058819
23 11 0.732122897348285
24 11 0.735958287294214
25 11 0.704522060506168
26 11 0.697003094283
27 11 0.675912442087784
28 11 0.687745803806462
29 11 0.728489083128016
30 11 0.747113398459826
1 12 0.294680391691009
2 12 0.336026250030028
3 12 0.322431495237376
4 12 0.346035101051322
5 12 0.357198259477538
6 12 0.391054141895456
7 12 0.379619355367781
8 12 0.372792065896344
9 12 0.385515669597343
10 12 0.408785077015656
11 12 0.38474242510616
12 12 0.417438303682049
13 12 0.478703710436304
14 12 0.523037618630364
15 12 0.530714206865535
16 12 0.498233280352988
17 12 0.564346539808313
18 12 0.586818433700615
19 12 0.599463803451273
20 12 0.582510433509676
21 12 0.675197996425311
22 12 0.697353143992395
23 12 0.714706447272522
24 12 0.702951846970473
25 12 0.688875337545071
26 12 0.700816385042707
27 12 0.686188327160958
28 12 0.70029025872616
29 12 0.668842699801034
30 12 0.726574949663642
1 13 0.271858877328545
2 13 0.295001928934926
3 13 0.334364929717925
4 13 0.310259779778522
5 13 0.334057458683265
6 13 0.35841584307515
7 13 0.346529013784637
8 13 0.34850266100252
9 13 0.366912620721105
10 13 0.367043085019606
11 13 0.360628602124204
12 13 0.387575551912375
13 13 0.444103719157026
14 13 0.500987355969728
15 13 0.45648967827968
16 13 0.484747098099883
17 13 0.509620169886826
18 13 0.551018903550282
19 13 0.578108544980001
20 13 0.630367088752721
21 13 0.633716763569998
22 13 0.64816590000676
23 13 0.625724833145964
24 13 0.640694045424865
25 13 0.669007616476175
26 13 0.697336015342269
27 13 0.676836584796657
28 13 0.697337587832232
29 13 0.690855735689965
30 13 0.692019626505731
1 14 0.209531498781945
2 14 0.249067161017714
3 14 0.269197248245023
4 14 0.273737809263333
5 14 0.278457153164469
6 14 0.292924345512974
7 14 0.363067402258764
8 14 0.36842489024946
9 14 0.352341434756209
10 14 0.343290275374453
11 14 0.324077786762383
12 14 0.364584837604692
13 14 0.404908676465168
14 14 0.441578385204059
15 14 0.477188523603632
16 14 0.486422095489828
17 14 0.524909439984567
18 14 0.576896993542165
19 14 0.600401142725147
20 14 0.584434439863333
21 14 0.59681880121017
22 14 0.631894650908734
23 14 0.611580543721798
24 14 0.633553022483868
25 14 0.640221414873407
26 14 0.652020043322333
27 14 0.654017265324364
28 14 0.700050349051875
29 14 0.702530324984668
30 14 0.730598481602148
1 15 0.235759193903005
2 15 0.234837129998946
3 15 0.211353986131317
4 15 0.220204908436737
5 15 0.270859827837128
6 15 0.245677558707387
7 15 0.312789645475938
8 15 0.278738874950997
9 15 0.274701262561784
10 15 0.307642641919881
11 15 0.316985860329656
12 15 0.334010271121015
13 15 0.383014577350425
14 15 0.427677544674348
15 15 0.444892212763215
16 15 0.487402252253366
17 15 0.459853622094021
18 15 0.494454413824493
19 15 0.559958682293633
20 15 0.586377410198293
21 15 0.599772443108536
22 15 0.627645796983295
23 15 0.678555918919885
24 15 0.657746259427268
25 15 0.625476903567213
26 15 0.648891156857758
27 15 0.640303147750687
28 15 0.693428795472906
29 15 0.72268032630749
30 15 0.739765820537364
1 16 0.193100797730495
2 16 0.208918903625458
3 16 0.200185324185665
4 16 0.196650121251933
5 16 0.238804396750194
6 16 0.260102162828972
7 16 0.243444503190185
8 16 0.270565491826944
9 16 0.243693941128331
10 16 0.242505073925454
11 16 0.283778276115461
12 16 0.323059184489237
13 16 0.373868644429963
14 16 0.383527758943124
15 16 0.381033769413829
16 16 0.458853828379881
17 16 0.452506918835571
18 16 0.470196118537846
19 16 0.550349519569821
20 16 0.548378932735975
21 16 0.590185573677596
22 16 0.633638720493099
23 16 0.654852414522036
24 16 0.624923046514089
25 16 0.642602566966869
26 16 0.640411286268443
27 16 0.69553590823392
28 16 0.675765232123789
29 16 0.71369995478821
30 16 0.753198253925612
1 17 0.220904087424249
2 17 0.232391333644296
3 17 0.214076774108312
4 17 0.167349063256883
5 17 0.246291667539512
6 17 0.24607871665541
7 17 0.253020976127895
8 17 0.248690801433573
9 17 0.228793454579995
10 17 0.201836505172338
11 17 0.252522790670901
12 17 0.294785113707028
13 17 0.318989496944592
14 17 0.350136962072656
15 17 0.377362588854341
16 17 0.423398268400747
17 17 0.476177682303184
18 17 0.528190863964763
19 17 0.547572205017541
20 17 0.54658809767561
21 17 0.53522013063741
22 17 0.573343439862819
23 17 0.566201143879615
24 17 0.624354111949828
25 17 0.631919432837732
26 17 0.651820981112826
27 17 0.693452889749611
28 17 0.71305877366002
29 17 0.688901698751695
30 17 0.663885474541194
1 18 0.162674679808476
2 18 0.225032584951744
3 18 0.201343436530701
4 18 0.212742401191653
5 18 0.206746500458105
6 18 0.183180533871568
7 18 0.264213361101603
8 18 0.268340397862273
9 18 0.220938335133884
10 18 0.220787291931339
11 18 0.260402432231815
12 18 0.313981557524232
13 18 0.294736368707863
14 18 0.300242950279214
15 18 0.304597090743425
16 18 0.378184448084607
17 18 0.439962413607152
18 18 0.496281656407796
19 18 0.535522693401166
20 18 0.509651060628194
21 18 0.501041509401004
22 18 0.520947363879476
23 18 0.562165856118405
24 18 0.640503969669487
25 18 0.637927559493095
26 18 0.651043008556646
27 18 0.630419456434758
28 18 0.675584222133167
29 18 0.696975139150205
30 18 0.658056236156559
1 19 0.224598956259893
2 19 0.239968042516605
3 19 0.244686655819502
4 19 0.226095870268609
5 19 0.215675961711172
6 19 0.212789977600624
7 19 0.254951985641198
8 19 0.255080954273929
9 19 0.251263080298039
10 19 0.286400055288565
11 19 0.293986856582312
12 19 0.297154910575571
13 19 0.284823995743994
14 19 0.296455641971269
15 19 0.303717336159619
16 19 0.365575563026396
17 19 0.420792002364716
18 19 0.485255598121216
19 19 0.488882106245248
20 19 0.500510237321538
21 19 0.480320325949824
22 19 0.524697718442096
23 19 0.578995073990192
24 19 0.602333145464984
25 19 0.613693917294037
26 19 0.594615960245234
27 19 0.619060662289852
28 19 0.655030160737137
29 19 0.685523982735123
30 19 0.681310595018894
1 20 0.184996702824116
2 20 0.22204384336881
3 20 0.24340676716428
4 20 0.234135790709502
5 20 0.210019257071309
6 20 0.237050426954655
7 20 0.275479518463359
8 20 0.296902752899286
9 20 0.299442188814234
10 20 0.294251129722289
11 20 0.275159471550622
12 20 0.309595783248332
13 20 0.293467300479224
14 20 0.258219060710375
15 20 0.31962400748525
16 20 0.332873868915741
17 20 0.36833311505048
18 20 0.405951242733873
19 20 0.470758397316032
20 20 0.460406410402634
21 20 0.487201547839133
22 20 0.517885613572852
23 20 0.577572470272262
24 20 0.607521596321833
25 20 0.590763120911843
26 20 0.591357762519169
27 20 0.606995780652747
28 20 0.615061950962639
29 20 0.649996293848654
30 20 0.659179026555582
1 21 0.184615375364455
2 21 0.207380965323781
3 21 0.213979884988798
4 21 0.20097488443733
5 21 0.243872583660545
6 21 0.254543677718922
7 21 0.283754828350557
8 21 0.270767855440527
9 21 0.31486006748201
10 21 0.301373806336435
11 21 0.249098515652543
12 21 0.282165327429677
13 21 0.274220401951462
14 21 0.271822710678248
15 21 0.288686274432839
16 21 0.31894887305126
17 21 0.311227169293032
18 21 0.388848802149095
19 21 0.440370237638689
20 21 0.458842241085051
21 21 0.467046209095651
22 21 0.478283836873171
23 21 0.538090757920589
24 21 0.577326236240494
25 21 0.522426757933785
26 21 0.579889134499537
27 21 0.585197825540467
28 21 0.606568670651347
29 21 0.629952881909834
30 21 0.65295360673588
1 22 0.178327523681764
2 22 0.17045259503814
3 22 0.178803529046023
4 22 0.211188779312681
5 22 0.206115064310108
6 22 0.165252870514485
7 22 0.223709980262041
8 22 0.260259339195164
9 22 0.277708458680403
10 22 0.242890513360629
11 22 0.252181741024945
12 22 0.250683948523948
13 22 0.255487226095678
14 22 0.254340013530723
15 22 0.271975495904679
16 22 0.223178484004904
17 22 0.279343797298297
18 22 0.336185122923921
19 22 0.426255576193304
20 22 0.462325610633544
21 22 0.420897284255541
22 22 0.436162527668125
23 22 0.505691406057748
24 22 0.524900586023466
25 22 0.506874166226731
26 22 0.566129021454318
27 22 0.621879080955952
28 22 0.594953970996677
29 22 0.631837558137729
30 22 0.621814652452997
1 23 0.184488195232654
2 23 0.194394726021902
3 23 0.190992810197875
4 23 0.208869198158135
5 23 0.209178694508584
6 23 0.195982785607415
7 23 0.221387806479592
8 23 0.238162487256924
9 23 0.213515004770526
10 23 0.186294779970931
11 23 0.170243898189331
12 23 0.159029823314373
13 23 0.23681892748116
14 23 0.2294660378392
15 23 0.202248654405623
16 23 0.218212900493602
17 23 0.259053831715414
18 23 0.306077051553334
19 23 0.400232168613071
20 23 0.441415777956967
21 23 0.427383613455912
22 23 0.440150486344244
23 23 0.460172692922015
24 23 0.494331194613857
25 23 0.496873776788086
26 23 0.535268517206968
27 23 0.565115682217239
28 23 0.587932184616763
29 23 0.575238247522252
30 23 0.605552989775234
1 24 0.143362861370987
2 24 0.195307877801234
3 24 0.173950201622012
4 24 0.171260738598654
5 24 0.163658513125768
6 24 0.163680922557118
7 24 0.18526057786887
8 24 0.182584949084445
9 24 0.145368208992601
10 24 0.14055967443454
11 24 0.127885126965021
12 24 0.115973790002614
13 24 0.178421660487001
14 24 0.172865657155467
15 24 0.211326884426591
16 24 0.207445034759442
17 24 0.295663228779476
18 24 0.375214090441611
19 24 0.386054151426305
20 24 0.385795367070953
21 24 0.39905210234313
22 24 0.427765103049493
23 24 0.489106254257326
24 24 0.469696388840766
25 24 0.491735724858117
26 24 0.5009392309209
27 24 0.57083157988487
28 24 0.587438164269624
29 24 0.585937926434176
30 24 0.634449838204111
1 25 0.15323225454805
2 25 0.165753063519973
3 25 0.155139592684008
4 25 0.205231943819851
5 25 0.20125437668545
6 25 0.150662051389071
7 25 0.155634618571463
8 25 0.156785254309757
9 25 0.107638466590887
10 25 0.10603060049218
11 25 0.101614119265908
12 25 0.123424944739805
13 25 0.0997223397722889
14 25 0.169528964079424
15 25 0.166526462879387
16 25 0.179128870952434
17 25 0.217968133227989
18 25 0.319683233823829
19 25 0.369779728989739
20 25 0.383124837397209
21 25 0.405817376904072
22 25 0.419954072015309
23 25 0.474056663648118
24 25 0.476817943216961
25 25 0.468114314409539
26 25 0.530275882590179
27 25 0.566031402577658
28 25 0.601509420911098
29 25 0.639765678758564
30 25 0.668498783831731
1 26 0.1425757434207
2 26 0.152782028920785
3 26 0.123611594741492
4 26 0.159197990166237
5 26 0.14150758329617
6 26 0.157962788524456
7 26 0.135139979992592
8 26 0.124234329471616
9 26 0.095171598457273
10 26 0.0276254799612902
11 26 0.0390500328851882
12 26 0.0782845179889015
13 26 0.0830444646959868
14 26 0.115960598238834
15 26 0.13990323422745
16 26 0.155641604209481
17 26 0.233313324838356
18 26 0.300827618299621
19 26 0.308224026757021
20 26 0.371818359708227
21 26 0.399220548770573
22 26 0.398475816381898
23 26 0.415203851559684
24 26 0.465089707646287
25 26 0.450755778184448
26 26 0.480234897396437
27 26 0.577702775470507
28 26 0.587771771190531
29 26 0.661836612905577
30 26 0.684095556095891
1 27 0.15997608429067
2 27 0.147189990230469
3 27 0.105165639151039
4 27 0.0988573106812669
5 27 0.13904197245828
6 27 0.134204692133763
7 27 0.106232714413409
8 27 0.114926557884751
9 27 0.0739027370912571
10 27 0
11 27 0.043583703797427
12 27 0.058925752563808
13 27 0.0720973717223083
14 27 0.0993862484399611
15 27 0.10350125593516
16 27 0.142862124698335
17 27 0.209548080349479
18 27 0.303930825668096
19 27 0.307992123384835
20 27 0.327765756957138
21 27 0.338391962921309
22 27 0.392808643659537
23 27 0.377735385991406
24 27 0.420152628140298
25 27 0.421440242270808
26 27 0.493320473690678
27 27 0.537897077542353
28 27 0.576864160378851
29 27 0.637381983136423
30 27 0.69308334997205
1 28 0.185099824115032
2 28 0.141809048505656
3 28 0.10288715231976
4 28 0.0734457225817735
5 28 0.0919500656375352
6 28 0.102246680064358
7 28 0.113158535098275
8 28 0.102991309561181
9 28 0.109359913236842
10 28 0.0357553826680095
11 28 0.0462074243787594
12 28 0.0648216552499821
13 28 0.0770118459587111
14 28 0.0964889461161395
15 28 0.11939136128149
16 28 0.159829574972562
17 28 0.212036671072097
18 28 0.247912575883037
19 28 0.297059502089726
20 28 0.313295294833555
21 28 0.334969198436793
22 28 0.375263441446523
23 28 0.353819056337949
24 28 0.373909678626613
25 28 0.388497381831208
26 28 0.424540332704099
27 28 0.48467513764754
28 28 0.549641234708787
29 28 0.601889076087749
30 28 0.604411172685173
1 29 0.210025523523111
2 29 0.112173544012769
3 29 0.125192244605941
4 29 0.0985165363455464
5 29 0.165435546305552
6 29 0.144730749401879
7 29 0.152677245392197
8 29 0.150122063029673
9 29 0.0639699400588697
10 29 0.0808610679000519
11 29 0.0662183589274983
12 29 0.0785517763921995
13 29 0.10861880618595
14 29 0.110803096481671
15 29 0.107558910402143
16 29 0.146446267148238
17 29 0.215065055077638
18 29 0.226496489569114
19 29 0.310075952648713
20 29 0.336809641122619
21 29 0.322900888251033
22 29 0.36233343135869
23 29 0.323301529769939
24 29 0.350798942680737
25 29 0.390857528066568
26 29 0.445477004036011
27 29 0.507901161608619
28 29 0.563136591441197
29 29 0.561804017287414
30 29 0.579893880345087
1 30 0.192138131404925
2 30 0.151394199949151
3 30 0.118236227632005
4 30 0.11172686669756
5 30 0.174274198524337
6 30 0.18558268176656
7 30 0.162452464758899
8 30 0.162343576694203
9 30 0.10325896615519
10 30 0.0875419743801834
11 30 0.10163564549603
12 30 0.044540243261881
13 30 0.0951118988971303
14 30 0.12570983219447
15 30 0.149634954695134
16 30 0.216105386787677
17 30 0.257319531269261
18 30 0.311811324080609
19 30 0.361334665230069
20 30 0.368856730107781
21 30 0.311130364992174
22 30 0.333787552161083
23 30 0.343270964386856
24 30 0.349093123069001
25 30 0.331824528077406
26 30 0.389654986641856
27 30 0.461086156963393
28 30 0.54148016553624
29 30 0.506331385537842
30 30 0.54118117924366
