## Supplementary material for "To disperse or compete? Coevolution of traits leads to a limited number of reproductive strategies": Rasters used: raster004.csv

x "y" "K"
1 1 0.573246807906081
2 1 0.586957947206799
3 1 0.557355919126109
4 1 0.65996799684811
5 1 0.637775666580686
6 1 0.734450680605516
7 1 0.773583895385081
8 1 0.741566247809622
9 1 0.694691764012882
10 1 0.622476788676743
11 1 0.743303601981448
12 1 0.787698186052809
13 1 0.65371307839602
14 1 0.555077314646817
15 1 0.730165834008254
16 1 0.76729218731542
17 1 0.800868691903599
18 1 0.749050431503625
19 1 0.649644343513729
20 1 0.565156693402357
21 1 0.421184643496161
22 1 0.437427305563754
23 1 0.415550912870468
24 1 0.45263976400767
25 1 0.431931931201016
26 1 0.346614174570901
27 1 0.625443187225299
28 1 0.704256078974791
29 1 0.701819666619754
30 1 0.692610774597609
1 2 0.548235995301117
2 2 0.682739784194428
3 2 0.56818577601028
4 2 0.579862553527347
5 2 0.535806561711607
6 2 0.688168931571101
7 2 0.740205517415789
8 2 0.721183205439267
9 2 0.730094606398337
10 2 0.747819198434648
11 2 0.81561505078218
12 2 0.73051803247892
13 2 0.652846745427159
14 2 0.621741706331896
15 2 0.620244886696398
16 2 0.769859360425369
17 2 0.777899761463643
18 2 0.841311870057443
19 2 0.612214522367523
20 2 0.456999277347475
21 2 0.453214455530528
22 2 0.37247789625961
23 2 0.37386526412997
24 2 0.397244804624733
25 2 0.488266682901005
26 2 0.536927301962393
27 2 0.6562023161961
28 2 0.673622146734567
29 2 0.515899799589728
30 2 0.509095585362254
1 3 0.519573440378298
2 3 0.641985781482825
3 3 0.553147143624875
4 3 0.629694331870005
5 3 0.550496432131115
6 3 0.846823291549284
7 3 0.904526475619022
8 3 0.956468442001628
9 3 0.865013884892731
10 3 0.825886151785796
11 3 0.718893719492207
12 3 0.554179374227258
13 3 0.631575136834825
14 3 0.474057135565544
15 3 0.663068886203174
16 3 0.722675767030949
17 3 0.84619159101339
18 3 0.799653923933992
19 3 0.650118802069762
20 3 0.40615632160116
21 3 0.299221940708315
22 3 0.216455173493999
23 3 0.310713747863775
24 3 0.446730151104388
25 3 0.416634343449163
26 3 0.516859368384162
27 3 0.608376452570585
28 3 0.598192885432452
29 3 0.642406493873075
30 3 0.427501875972381
1 4 0.571743404443
2 4 0.659784990396053
3 4 0.632448664731582
4 4 0.515521911148272
5 4 0.729377472080064
6 4 0.860554140438931
7 4 0.847133706401874
8 4 0.926728954463476
9 4 0.946359064901301
10 4 1
11 4 0.799630261888228
12 4 0.592807197810553
13 4 0.539683761005972
14 4 0.506689091656852
15 4 0.476516216329787
16 4 0.512486076058914
17 4 0.604406521341686
18 4 0.615624087826996
19 4 0.569702678497491
20 4 0.469167852823591
21 4 0.263588709857903
22 4 0.113137404518357
23 4 0.208283597142398
24 4 0.357642951917554
25 4 0.429657620854883
26 4 0.457970479380374
27 4 0.635604733870944
28 4 0.572581066973152
29 4 0.565729458621552
30 4 0.435198227114185
1 5 0.464698768177856
2 5 0.595082434593168
3 5 0.485158254659245
4 5 0.433332693056325
5 5 0.651981197079578
6 5 0.823780365847987
7 5 0.793069686354341
8 5 0.733340296056039
9 5 0.897951868976524
10 5 0.867660241734987
11 5 0.797438852167708
12 5 0.769440208652568
13 5 0.652103532866912
14 5 0.350956478092633
15 5 0.409772113048667
16 5 0.375210715510735
17 5 0.461823408724726
18 5 0.605706402061427
19 5 0.661883450607088
20 5 0.378367442180666
21 5 0.269093444771384
22 5 0.126115187440132
23 5 0.20808944435298
24 5 0.354063905600646
25 5 0.466950229098504
26 5 0.505632470905401
27 5 0.453486489351614
28 5 0.524152707429179
29 5 0.499743695507882
30 5 0.42683836251833
1 6 0.493799942912355
2 6 0.516984340756464
3 6 0.526775248902111
4 6 0.484583282288959
5 6 0.461369252706893
6 6 0.705583633822835
7 6 0.709813012419005
8 6 0.732621330389918
9 6 0.741359473134053
10 6 0.831994502927606
11 6 0.8071846071265
12 6 0.726105365949681
13 6 0.685773766586162
14 6 0.536672100500306
15 6 0.410162943122503
16 6 0.507619706435116
17 6 0.551836871974747
18 6 0.567610313458591
19 6 0.495190921532259
20 6 0.3862781175377
21 6 0.2016299149274
22 6 0.152903423095481
23 6 0.261186043777841
24 6 0.333500922368159
25 6 0.43437248560365
26 6 0.411502577908346
27 6 0.481346836245837
28 6 0.543456259398861
29 6 0.551148025747494
30 6 0.478560271830699
1 7 0.475761263904089
2 7 0.492381772223129
3 7 0.406095380500294
4 7 0.406243720996048
5 7 0.48045191087315
6 7 0.495449817162178
7 7 0.556411824583992
8 7 0.558652546859095
9 7 0.646361399710731
10 7 0.764799995948479
11 7 0.819233129377579
12 7 0.785510484437919
13 7 0.580893704770277
14 7 0.560926836088258
15 7 0.5064837214416
16 7 0.528952019064551
17 7 0.650452617079183
18 7 0.462742103404596
19 7 0.358598353575976
20 7 0.349695905875087
21 7 0.200615022264777
22 7 0.234987346460205
23 7 0.149128466547357
24 7 0.192496127514466
25 7 0.343512605720767
26 7 0.398222602254194
27 7 0.557750851324334
28 7 0.454653950314873
29 7 0.486142411913015
30 7 0.529002372652914
1 8 0.372091115437273
2 8 0.384392181904592
3 8 0.485022325976144
4 8 0.498757966418632
5 8 0.476862111768044
6 8 0.490865649455044
7 8 0.433980764063655
8 8 0.380855795877682
9 8 0.5893916347834
10 8 0.653232418987432
11 8 0.639970716805158
12 8 0.577913768269162
13 8 0.48804966843854
14 8 0.482808168126645
15 8 0.674729499935659
16 8 0.482924897398445
17 8 0.443507667048322
18 8 0.32724487975082
19 8 0.299879361072121
20 8 0.268416737433467
21 8 0.351987354171472
22 8 0.172182177227826
23 8 0.163144671637968
24 8 0.237133482056532
25 8 0.39170324070018
26 8 0.373880023131389
27 8 0.392175917792259
28 8 0.38815515422237
29 8 0.377809239446933
30 8 0.286218892361473
1 9 0.484545191344946
2 9 0.489532001197099
3 9 0.624364639065949
4 9 0.478259145259636
5 9 0.500292758231644
6 9 0.435559612302802
7 9 0.372652247922102
8 9 0.355046795126739
9 9 0.488770755241817
10 9 0.482334553559816
11 9 0.500791628965259
12 9 0.471632100253021
13 9 0.39948965059692
14 9 0.275736025587187
15 9 0.428852016907467
16 9 0.418281686430863
17 9 0.321120014375479
18 9 0.367782475592131
19 9 0.353509740936568
20 9 0.343185333770161
21 9 0.375622588351632
22 9 0.256996021281481
23 9 0.366210366902471
24 9 0.424227101354182
25 9 0.449287011139629
26 9 0.324699078520191
27 9 0.246592337220051
28 9 0.256714429937655
29 9 0.130135583595085
30 9 0.241573152114563
1 10 0.429556627014683
2 10 0.533958105526246
3 10 0.521344552846206
4 10 0.551556231444171
5 10 0.465353637409488
6 10 0.403182554967924
7 10 0.327568274369652
8 10 0.410436842262481
9 10 0.343890858447843
10 10 0.414649352811293
11 10 0.386397585271159
12 10 0.426352913925321
13 10 0.375456798620965
14 10 0.258740171858285
15 10 0.384982887762309
16 10 0.46651671577979
17 10 0.35345439028756
18 10 0.268816901618092
19 10 0.211684636929659
20 10 0.245598332316016
21 10 0.315752740802675
22 10 0.513192243786563
23 10 0.582367861192615
24 10 0.602175435201421
25 10 0.591236626924454
26 10 0.483059839858018
27 10 0.299284644035083
28 10 0.234717110728139
29 10 0.241672797212858
30 10 0.306314674598392
1 11 0.4950791379468
2 11 0.478743276933131
3 11 0.381205036329353
4 11 0.421711768481634
5 11 0.420762073572359
6 11 0.395555577168681
7 11 0.449762075556651
8 11 0.464867912630709
9 11 0.304592252232613
10 11 0.245562680021184
11 11 0.36524765090099
12 11 0.335251373096776
13 11 0.351503879777209
14 11 0.376514338190605
15 11 0.493922802699523
16 11 0.413572558720302
17 11 0.440489038818014
18 11 0.239473121984233
19 11 0.308427870109948
20 11 0.452617230121383
21 11 0.559643139008468
22 11 0.516654161227516
23 11 0.680020626590894
24 11 0.666811672725947
25 11 0.766071820132006
26 11 0.614292951111081
27 11 0.522693567654838
28 11 0.312312902413266
29 11 0.231132423274919
30 11 0.252064958240452
1 12 0.518946830114285
2 12 0.389737431324835
3 12 0.39220640761288
4 12 0.407563487864182
5 12 0.32610379964687
6 12 0.481513145999877
7 12 0.498446444179321
8 12 0.377459686094448
9 12 0.365314573817386
10 12 0.218711432320769
11 12 0.274538044384494
12 12 0.356579029468956
13 12 0.415637570489
14 12 0.548789139060086
15 12 0.537147933103385
16 12 0.509694188798331
17 12 0.543521555604209
18 12 0.367830768556363
19 12 0.422954448904666
20 12 0.635214780825329
21 12 0.623287016966635
22 12 0.665178888051452
23 12 0.663923647960176
24 12 0.683720195500965
25 12 0.68691331319801
26 12 0.597745755906248
27 12 0.519108324012535
28 12 0.396937585675503
29 12 0.242383270599988
30 12 0.247970617068004
1 13 0.518501973101779
2 13 0.450805563942889
3 13 0.506339435458083
4 13 0.31309378443511
5 13 0.308848145195745
6 13 0.392352684442882
7 13 0.383870130224877
8 13 0.290263255796864
9 13 0.165980157524004
10 13 0.268834853611588
11 13 0.42093035204048
12 13 0.404566762535071
13 13 0.422095909103226
14 13 0.48102837347174
15 13 0.592417742179908
16 13 0.558830305170412
17 13 0.578862310476677
18 13 0.583903088500079
19 13 0.616369250380645
20 13 0.634343731044079
21 13 0.570211542080819
22 13 0.624068685808867
23 13 0.647345155168748
24 13 0.742244663308321
25 13 0.580361220962413
26 13 0.499844913157367
27 13 0.476461397819126
28 13 0.421002249132055
29 13 0.243979078589606
30 13 0.181125714324546
1 14 0.493504747449277
2 14 0.408571967378768
3 14 0.502877238268865
4 14 0.387080788593396
5 14 0.372636475189482
6 14 0.281350915215908
7 14 0.302744841154403
8 14 0.264349614520489
9 14 0.20869852608465
10 14 0.195219819214062
11 14 0.22211820115931
12 14 0.418025093415401
13 14 0.323230391677617
14 14 0.412332549567884
15 14 0.572903461356401
16 14 0.739139933990041
17 14 0.702749530058827
18 14 0.608828804249481
19 14 0.589228144869856
20 14 0.62577243478939
21 14 0.508977444386003
22 14 0.667592480208424
23 14 0.710926011879006
24 14 0.729741713248013
25 14 0.541274367567815
26 14 0.532021358339502
27 14 0.493800475753809
28 14 0.30536892446338
29 14 0.240156816397245
30 14 0.30105100009827
1 15 0.40672807977857
2 15 0.441151570011795
3 15 0.423698785862855
4 15 0.460400617749508
5 15 0.303238228607168
6 15 0.305124435790499
7 15 0.258112045980398
8 15 0.277190139922246
9 15 0.205241875203347
10 15 0.090577040067175
11 15 0.111085149956662
12 15 0.448532754821056
13 15 0.415743136473064
14 15 0.42487182178512
15 15 0.552159843641047
16 15 0.611363035774155
17 15 0.757250718370965
18 15 0.662370009350511
19 15 0.780233818886561
20 15 0.734277545607256
21 15 0.605007617536556
22 15 0.746040503463894
23 15 0.764053104192021
24 15 0.777089890600922
25 15 0.625247260486378
26 15 0.569178759544402
27 15 0.471048344060596
28 15 0.2822200474928
29 15 0.260285573198062
30 15 0.198981024891344
1 16 0.294120564657721
2 16 0.270954249978914
3 16 0.351249353455965
4 16 0.371606160233504
5 16 0.371292498338151
6 16 0.293187358280191
7 16 0.2134342065733
8 16 0.196590719509241
9 16 0.229926748848691
10 16 0.0181390218099625
11 16 0.122594865278545
12 16 0.297905543126467
13 16 0.391592982565911
14 16 0.418461124537981
15 16 0.43710963788996
16 16 0.503857184904842
17 16 0.580255915764226
18 16 0.723306540643188
19 16 0.794227203692598
20 16 0.817106126950584
21 16 0.80033703754682
22 16 0.905613091027416
23 16 0.749035666057049
24 16 0.847738971441091
25 16 0.791284580580689
26 16 0.55390095392676
27 16 0.451005445627738
28 16 0.422215820332865
29 16 0.333207261845194
30 16 0.264811109936903
1 17 0.269426919604688
2 17 0.21583321063224
3 17 0.327717159788908
4 17 0.194099395296217
5 17 0.182515833782426
6 17 0.234736708292494
7 17 0.124595022360747
8 17 0.18812772669063
9 17 0.292274790930263
10 17 0
11 17 0.0866177988529267
12 17 0.354149615369795
13 17 0.446500229052119
14 17 0.41209483171995
15 17 0.422240568414502
16 17 0.556519839355334
17 17 0.549480829853807
18 17 0.518908643613287
19 17 0.640185374969638
20 17 0.735048651325821
21 17 0.800327681853384
22 17 0.783324623823971
23 17 0.862386594835124
24 17 0.746575621490465
25 17 0.748611518856231
26 17 0.620368986157428
27 17 0.428488368359174
28 17 0.423662552353805
29 17 0.591973100165313
30 17 0.286419638774585
1 18 0.300006565596663
2 18 0.157186119108188
3 18 0.275423252703069
4 18 0.18785138189236
5 18 0.129546025005006
6 18 0.138794447130042
7 18 0.161058090674004
8 18 0.224686275423073
9 18 0.243651067682015
10 18 0.179086162230911
11 18 0.275613226949088
12 18 0.356532140784475
13 18 0.486062142114139
14 18 0.432287041342507
15 18 0.43034345398755
16 18 0.693964215111431
17 18 0.566728337098812
18 18 0.419106831184759
19 18 0.594120947684951
20 18 0.637765277405416
21 18 0.822457045885827
22 18 0.849608447917621
23 18 0.859780552582645
24 18 0.697045507200822
25 18 0.566114835366105
26 18 0.556547777753236
27 18 0.444242728102848
28 18 0.449162004921906
29 18 0.348465126872783
30 18 0.272633957392781
1 19 0.228479166957024
2 19 0.194131667137044
3 19 0.251231825418386
4 19 0.277000319775555
5 19 0.179284687047472
6 19 0.235835411522765
7 19 0.308525601045768
8 19 0.291123500781515
9 19 0.334368760863172
10 19 0.293329505293315
11 19 0.316079811489367
12 19 0.285732722750181
13 19 0.464622593040097
14 19 0.54636015947665
15 19 0.527232191517516
16 19 0.550352243281063
17 19 0.564765987675042
18 19 0.477459402145632
19 19 0.580670822621758
20 19 0.601148556277909
21 19 0.75559037876396
22 19 0.837982270675537
23 19 0.722416955628678
24 19 0.60937324334515
25 19 0.627560670529605
26 19 0.5349278608442
27 19 0.453721950814689
28 19 0.294670479126384
29 19 0.284911924278192
30 19 0.374103290908027
1 20 0.153679694660183
2 20 0.210744125522035
3 20 0.304566459525655
4 20 0.316801951276298
5 20 0.132271189745332
6 20 0.210888446649919
7 20 0.382360623964807
8 20 0.287811526435668
9 20 0.34827625333632
10 20 0.291925051521846
11 20 0.250139046193228
12 20 0.38190545822545
13 20 0.556520951202312
14 20 0.49912576986774
15 20 0.544561574321491
16 20 0.546333937004159
17 20 0.458595225723473
18 20 0.524472639817328
19 20 0.599862584256756
20 20 0.651344787555465
21 20 0.656902167019046
22 20 0.733796681092166
23 20 0.597605958979036
24 20 0.660284300850121
25 20 0.43340342340801
26 20 0.404368042766981
27 20 0.459571612498296
28 20 0.346518271319872
29 20 0.408407870767077
30 20 0.386369757488484
1 21 0.136687038746929
2 21 0.194302844256275
3 21 0.181844651494994
4 21 0.251591659897346
5 21 0.288624001457002
6 21 0.431778075419912
7 21 0.421207386005068
8 21 0.277062032266614
9 21 0.314839165922406
10 21 0.300875143398343
11 21 0.298983331791391
12 21 0.487801824973738
13 21 0.5213878467475
14 21 0.605702883263544
15 21 0.657960980335383
16 21 0.618818088396412
17 21 0.61214868736434
18 21 0.626212299961809
19 21 0.735151597172486
20 21 0.578931887203849
21 21 0.713360034130434
22 21 0.640896386903521
23 21 0.500310354552516
24 21 0.591096627139971
25 21 0.528941125448588
26 21 0.310920064065352
27 21 0.296016206648644
28 21 0.36154064428841
29 21 0.339904228513768
30 21 0.390465009025172
1 22 0.179391323274439
2 22 0.237984054617441
3 22 0.188925971346085
4 22 0.227699829072345
5 22 0.333919176581588
6 22 0.346881857110857
7 22 0.3123249234446
8 22 0.31694758191479
9 22 0.182086492622144
10 22 0.247683278462742
11 22 0.396790191319715
12 22 0.427415397486957
13 22 0.541884696639409
14 22 0.611132118208341
15 22 0.632295555431366
16 22 0.716015758552963
17 22 0.606281479156832
18 22 0.630785233354965
19 22 0.712500761239255
20 22 0.713909072263887
21 22 0.594212738663291
22 22 0.660968483684031
23 22 0.560183113244582
24 22 0.560145060583554
25 22 0.343811618839902
26 22 0.413699225609211
27 22 0.325472199935153
28 22 0.274522544879949
29 22 0.394368244969129
30 22 0.503415066435284
1 23 0.26451559490717
2 23 0.180637528962232
3 23 0.224892299199703
4 23 0.275846702867224
5 23 0.281113109471846
6 23 0.367766281618161
7 23 0.280337987113645
8 23 0.282179021451944
9 23 0.0592931575396041
10 23 0.260739713859671
11 23 0.547576915186395
12 23 0.438490543643729
13 23 0.5790770133836
14 23 0.598148827149232
15 23 0.787365964433885
16 23 0.670983298855221
17 23 0.676375637790709
18 23 0.58943102296539
19 23 0.596671264523186
20 23 0.64340048254559
21 23 0.609376161807279
22 23 0.69831603548854
23 23 0.457426406242922
24 23 0.482816313162319
25 23 0.537251126255938
26 23 0.50431833877483
27 23 0.286961569014481
28 23 0.49382912064494
29 23 0.55445727972084
30 23 0.381832483476548
1 24 0.0698622936971101
2 24 0.151641572671579
3 24 0.248721444571407
4 24 0.230969800972806
5 24 0.356900743756894
6 24 0.335516440226092
7 24 0.264929091377481
8 24 0.255215388597315
9 24 0.125684559395515
10 24 0.286536184810427
11 24 0.420882635271597
12 24 0.428631881636654
13 24 0.57494409777422
14 24 0.608639022989584
15 24 0.831403092959315
16 24 0.76095149837535
17 24 0.713072468310334
18 24 0.610475640255564
19 24 0.640263131587755
20 24 0.696908394341229
21 24 0.619455368075871
22 24 0.694899883204846
23 24 0.562646957789043
24 24 0.563188772692769
25 24 0.499538198527777
26 24 0.441158630891873
27 24 0.310333199651197
28 24 0.223398812960431
29 24 0.417669557658279
30 24 0.486936127545413
1 25 0.138843403887487
2 25 0.308770893432101
3 25 0.313977245410806
4 25 0.401687208958613
5 25 0.31169350332176
6 25 0.312372211525711
7 25 0.170554873014289
8 25 0.285241721762768
9 25 0.231780045390587
10 25 0.313212305385163
11 25 0.419503527867262
12 25 0.383998506384817
13 25 0.406159604370178
14 25 0.582743869200498
15 25 0.68213806489847
16 25 0.665550646696801
17 25 0.660634913954537
18 25 0.720791359216571
19 25 0.597025278349012
20 25 0.740910457787146
21 25 0.626110097134981
22 25 0.649201122183168
23 25 0.593932829101481
24 25 0.58090514482649
25 25 0.368189498859854
26 25 0.356869880712452
27 25 0.27796771393119
28 25 0.132100318586006
29 25 0.368733984999261
30 25 0.586462773922427
1 26 0.0910142201431747
2 26 0.169347532275676
3 26 0.344454484876143
4 26 0.378977188796581
5 26 0.37848319323947
6 26 0.389905869799096
7 26 0.328578007080771
8 26 0.306673083585485
9 26 0.267918965081575
10 26 0.337317966575139
11 26 0.379767562956018
12 26 0.326703820605195
13 26 0.476818735520991
14 26 0.47177576262256
15 26 0.640640968908883
16 26 0.756344390874733
17 26 0.688088619158988
18 26 0.681045292265188
19 26 0.629578659196987
20 26 0.658127514820446
21 26 0.54870698658273
22 26 0.498417677646684
23 26 0.574541276049145
24 26 0.63628717199895
25 26 0.459745220000641
26 26 0.216135537915761
27 26 0.160486486776426
28 26 0.185850114372443
29 26 0.324691482660437
30 26 0.409785152205875
1 27 0.0553066655837114
2 27 0.0450089527748638
3 27 0.149881968317924
4 27 0.167470713574637
5 27 0.34004685678249
6 27 0.454195297987791
7 27 0.400048211500485
8 27 0.272643688574211
9 27 0.156972134027169
10 27 0.204299233930467
11 27 0.200899307130465
12 27 0.367946098729055
13 27 0.434168719930572
14 27 0.590999212505707
15 27 0.550831095892138
16 27 0.678817038664946
17 27 0.84271268083996
18 27 0.854658706893081
19 27 0.721164661433122
20 27 0.619843640893393
21 27 0.463541223715056
22 27 0.390541375334314
23 27 0.373953025197304
24 27 0.379321057593674
25 27 0.364415673188109
26 27 0.242182715957158
27 27 0.261348377600786
28 27 0.324284215123905
29 27 0.507010495070201
30 27 0.442157194752572
1 28 0.103701180262455
2 28 0.00600976222959476
3 28 0.0530926113685483
4 28 0.239580876001403
5 28 0.308734164456603
6 28 0.294432206606703
7 28 0.260972027988094
8 28 0.101708218882358
9 28 0.239757166164088
10 28 0.169041007990797
11 28 0.176343848654651
12 28 0.230587959898268
13 28 0.381663656782642
14 28 0.547724982582581
15 28 0.697853292323869
16 28 0.697187948576858
17 28 0.763473432696712
18 28 0.693823178610341
19 28 0.608119941733481
20 28 0.519409132388074
21 28 0.362487009130142
22 28 0.282362033581244
23 28 0.31464687637653
24 28 0.278735205701441
25 28 0.285810004351436
26 28 0.205551952458634
27 28 0.320382505041562
28 28 0.411892392909362
29 28 0.470053382721586
30 28 0.575747656823174
1 29 0.0532334638326609
2 29 0.120628111827263
3 29 0.0905015466668687
4 29 0.241980278965477
5 29 0.346055850762167
6 29 0.310781130516946
7 29 0.229055063468032
8 29 0.162475132474064
9 29 0.248211716756249
10 29 0.290527003305808
11 29 0.266661205866367
12 29 0.466326961384025
13 29 0.527178383010395
14 29 0.650593968490551
15 29 0.684121407071486
16 29 0.772535256925416
17 29 0.806936608307907
18 29 0.690060188423927
19 29 0.517972336666205
20 29 0.462839791082148
21 29 0.332127438598482
22 29 0.283567241645744
23 29 0.357279861571059
24 29 0.391083328486013
25 29 0.326744010793787
26 29 0.459490814454617
27 29 0.427368334407025
28 29 0.374548855899425
29 29 0.491756986178346
30 29 0.577846965879794
1 30 0.1588076686053
2 30 0.148130767282554
3 30 0.219440682801462
4 30 0.246381537726171
5 30 0.310070927730486
6 30 0.331604669987708
7 30 0.356785822715525
8 30 0.2998495278359
9 30 0.35784275099896
10 30 0.252799961886987
11 30 0.385411598515394
12 30 0.404993917681585
13 30 0.506903068018958
14 30 0.624855836543194
15 30 0.622597757930958
16 30 0.581294139738406
17 30 0.611022303503558
18 30 0.479430073517099
19 30 0.466499952156181
20 30 0.469621323687442
21 30 0.333899314176675
22 30 0.383348946195352
23 30 0.282496812415926
24 30 0.452519169510626
25 30 0.362637886098055
26 30 0.319761743510792
27 30 0.270543688666521
28 30 0.403115055503928
29 30 0.546913843740074
30 30 0.468898859730251
