## Supplementary material for "To disperse or compete? Coevolution of traits leads to a limited number of reproductive strategies": Rasters used: raster005.csv

x "y" "K"
1 1 0.558314566466959
2 1 0.569051583493577
3 1 0.501665533498242
4 1 0.417068509201939
5 1 0.369292780230472
6 1 0.398528018420043
7 1 0.475762737988699
8 1 0.43745790686597
9 1 0.409980687225301
10 1 0.529908974666428
11 1 0.475907763428895
12 1 0.459837563548375
13 1 0.575970254875404
14 1 0.573099818733595
15 1 0.57129662033697
16 1 0.513613082102896
17 1 0.577095611482395
18 1 0.527377127402804
19 1 0.573168359394939
20 1 0.51854872218732
21 1 0.432880090507513
22 1 0.424656618718662
23 1 0.588968994223045
24 1 0.480170383955595
25 1 0.485796562572065
26 1 0.508064094796162
27 1 0.415284046787203
28 1 0.372933978621343
29 1 0.358779619444803
30 1 0.180408025915505
1 2 0.549271331010171
2 2 0.602340042370269
3 2 0.486771510107126
4 2 0.39118322590347
5 2 0.321791375107161
6 2 0.386892859862922
7 2 0.399241900770416
8 2 0.329721194422425
9 2 0.441250911822934
10 2 0.471901754334143
11 2 0.478384110345126
12 2 0.460421626148941
13 2 0.496576544026438
14 2 0.537495966868407
15 2 0.602685871023947
16 2 0.572909368796906
17 2 0.626542966901225
18 2 0.61327354515891
19 2 0.582540494053133
20 2 0.515048179753897
21 2 0.570076460743284
22 2 0.51781945099769
23 2 0.534196605248258
24 2 0.511205871538091
25 2 0.49614825752231
26 2 0.483683579833714
27 2 0.449525505472512
28 2 0.394007275905489
29 2 0.357052004734203
30 2 0.237479550633097
1 3 0.652839642532948
2 3 0.66776960381558
3 3 0.638323938879865
4 3 0.488918411535868
5 3 0.38335729663576
6 3 0.421372296640995
7 3 0.354220108587393
8 3 0.373144059086299
9 3 0.337092959982095
10 3 0.369486649099989
11 3 0.448575225896083
12 3 0.487780450750218
13 3 0.555180683759061
14 3 0.596910900200135
15 3 0.631548424763718
16 3 0.684660622552201
17 3 0.619732282055699
18 3 0.632127881301223
19 3 0.646245594196963
20 3 0.555975263131761
21 3 0.65405602034869
22 3 0.595815361710223
23 3 0.578113221790255
24 3 0.555936925360125
25 3 0.505347005622875
26 3 0.412197637472164
27 3 0.398097143663717
28 3 0.454029449555353
29 3 0.296427819028632
30 3 0.256016996592962
1 4 0.677693800778495
2 4 0.673404564870881
3 4 0.659090345309299
4 4 0.52080639755494
5 4 0.44426755400647
6 4 0.478510533591582
7 4 0.511457070420822
8 4 0.38387415086183
9 4 0.465826711998151
10 4 0.387374844643456
11 4 0.469120428990864
12 4 0.600974804326113
13 4 0.690385695928969
14 4 0.681635258045899
15 4 0.705506556463265
16 4 0.676853874877224
17 4 0.657095549793358
18 4 0.652836713732339
19 4 0.656673687170166
20 4 0.62552452545127
21 4 0.681348992437949
22 4 0.592445183842883
23 4 0.575818601677772
24 4 0.583628026214722
25 4 0.456555883257921
26 4 0.33778052716624
27 4 0.30315536951524
28 4 0.287035285533689
29 4 0.299670744033785
30 4 0.284548610803023
1 5 0.715197486002191
2 5 0.696938643716646
3 5 0.596717305890004
4 5 0.54059426137324
5 5 0.529133905001992
6 5 0.494816206871096
7 5 0.481816169032671
8 5 0.462075915062732
9 5 0.555724742427479
10 5 0.481422671903937
11 5 0.589572019316656
12 5 0.671281288674252
13 5 0.705895324173235
14 5 0.754493050382661
15 5 0.687566175901164
16 5 0.63887522930565
17 5 0.675873974184662
18 5 0.555111356608932
19 5 0.591997658947487
20 5 0.630064646812483
21 5 0.666671606099819
22 5 0.712337871894435
23 5 0.659418179968826
24 5 0.594457838140305
25 5 0.501234727144464
26 5 0.419392448312888
27 5 0.352885853590633
28 5 0.236748984808374
29 5 0.166180230517733
30 5 0.305998676939379
1 6 0.668964054471448
2 6 0.683078283188948
3 6 0.667846829658357
4 6 0.648137532527991
5 6 0.696715045242749
6 6 0.574783938570578
7 6 0.622932670981858
8 6 0.587084376965667
9 6 0.607324347838819
10 6 0.539510383892876
11 6 0.612673047965306
12 6 0.725280547225175
13 6 0.785905390076306
14 6 0.752760112113088
15 6 0.682892023462972
16 6 0.657623197937434
17 6 0.693371518312804
18 6 0.620280151128031
19 6 0.67650258540766
20 6 0.69605712595373
21 6 0.61066227391998
22 6 0.647825894712677
23 6 0.631944548966186
24 6 0.592692522096055
25 6 0.498869265436648
26 6 0.36522479920302
27 6 0.34697000452872
28 6 0.37471485745321
29 6 0.294952089146574
30 6 0.299610248530008
1 7 0.602798056607844
2 7 0.604868648201766
3 7 0.677170327034171
4 7 0.701920333235114
5 7 0.721508286224181
6 7 0.746904467112151
7 7 0.694992684083267
8 7 0.748052600051715
9 7 0.730068149465886
10 7 0.656190906400098
11 7 0.6196764568501
12 7 0.665634169399224
13 7 0.725658718350581
14 7 0.689227935380263
15 7 0.671294806862992
16 7 0.652688215007562
17 7 0.668303906906534
18 7 0.683110967658733
19 7 0.715386069899136
20 7 0.676167326250254
21 7 0.706394465629054
22 7 0.639755911777842
23 7 0.607206382007351
24 7 0.492036358711406
25 7 0.484513609675987
26 7 0.450648658038435
27 7 0.367278068776203
28 7 0.432691457928762
29 7 0.376813622457393
30 7 0.373552264090175
1 8 0.576887359456817
2 8 0.563894840329494
3 8 0.727440014256854
4 8 0.772547812014442
5 8 0.854483178921764
6 8 0.925466447464358
7 8 0.808359685658401
8 8 0.740573916824462
9 8 0.809709943209731
10 8 0.761242045882442
11 8 0.771153019265118
12 8 0.800940224719746
13 8 0.742488060463926
14 8 0.717596817798193
15 8 0.685964751162305
16 8 0.654844535307269
17 8 0.637984981107663
18 8 0.741213656532961
19 8 0.677382283657897
20 8 0.754821162943386
21 8 0.624213869283163
22 8 0.635956092545436
23 8 0.572151878989947
24 8 0.500523785477689
25 8 0.42692103862096
26 8 0.408519178910621
27 8 0.382837888153363
28 8 0.401172988547692
29 8 0.419777121376996
30 8 0.387406887717263
1 9 0.575855736507089
2 9 0.625389639824606
3 9 0.703285645125245
4 9 0.873862806269586
5 9 0.900327786076531
6 9 0.864061222325625
7 9 0.862935965966494
8 9 0.828339110804152
9 9 0.834068281224344
10 9 0.846006366368487
11 9 0.898224728372696
12 9 0.914203951115553
13 9 0.790238984584548
14 9 0.682360642427788
15 9 0.640793719654194
16 9 0.694057331495729
17 9 0.728496408255422
18 9 0.709604611047117
19 9 0.58458748935231
20 9 0.641370426755917
21 9 0.637819296478155
22 9 0.666326478275935
23 9 0.596743461884663
24 9 0.505693670484522
25 9 0.525975554345961
26 9 0.475615135344995
27 9 0.39120609194917
28 9 0.364073150356326
29 9 0.471980045034434
30 9 0.424539278156603
1 10 0.556863327527796
2 10 0.658495852686274
3 10 0.790604632460778
4 10 0.822000095459028
5 10 0.900849821617476
6 10 0.864234699433774
7 10 0.824833492511994
8 10 0.846942059198008
9 10 0.76403760795997
10 10 0.879144402132405
11 10 0.87713165427998
12 10 0.833343304840822
13 10 0.848055424242299
14 10 0.776362184052379
15 10 0.712390073750388
16 10 0.727955275026642
17 10 0.724983269411601
18 10 0.651197351020944
19 10 0.629586057613703
20 10 0.659186196660192
21 10 0.664225994010101
22 10 0.671592333689885
23 10 0.658180518090744
24 10 0.600431731762506
25 10 0.47455698998799
26 10 0.500844673588814
27 10 0.480973558185304
28 10 0.548575078370815
29 10 0.521295596921099
30 10 0.489279636615533
1 11 0.720978517477504
2 11 0.829508140845657
3 11 0.886826008237592
4 11 0.93956396238248
5 11 0.953114484092933
6 11 0.954882018095173
7 11 0.849885289711913
8 11 0.918375581555803
9 11 0.837739590078696
10 11 0.83061198189546
11 11 0.895856923100027
12 11 0.91104391936832
13 11 0.900204282997546
14 11 0.863188230647121
15 11 0.765698457135868
16 11 0.653290842679865
17 11 0.700203124602901
18 11 0.657090778857968
19 11 0.633710866529657
20 11 0.655772480623494
21 11 0.600540887680002
22 11 0.60940711644385
23 11 0.573558507965492
24 11 0.524040780389539
25 11 0.487082660219861
26 11 0.456006950650786
27 11 0.477926921239513
28 11 0.503240498446035
29 11 0.513188115971739
30 11 0.538160908402561
1 12 0.779893933041493
2 12 0.802180071307339
3 12 0.781624360079774
4 12 0.936788359688867
5 12 0.944184697913183
6 12 0.955553046894497
7 12 0.947434499484327
8 12 0.853654697542334
9 12 0.821700893688278
10 12 0.919713442423679
11 12 0.916085062055728
12 12 0.941223320333467
13 12 0.880313779510863
14 12 0.80904109312354
15 12 0.659518165091266
16 12 0.554916561323556
17 12 0.573352647217747
18 12 0.634004285879811
19 12 0.603323004562808
20 12 0.562000913083295
21 12 0.620046561253064
22 12 0.545834612776893
23 12 0.522665359920284
24 12 0.501253846995536
25 12 0.505382981425631
26 12 0.555514554717971
27 12 0.420874243494019
28 12 0.417286426337981
29 12 0.509481685042078
30 12 0.600051860915963
1 13 0.717590131657916
2 13 0.859300076965301
3 13 0.896155163429632
4 13 0.889992610373927
5 13 0.919607774434293
6 13 1
7 13 0.929299168301136
8 13 0.874550415038511
9 13 0.768710460669318
10 13 0.883760515459726
11 13 0.93025325224962
12 13 0.942048648245779
13 13 0.836080547565945
14 13 0.670177210761832
15 13 0.646667059946764
16 13 0.529105983040266
17 13 0.517350515620945
18 13 0.572418329057
19 13 0.584695048553975
20 13 0.563407462669149
21 13 0.603726405114854
22 13 0.641890064736072
23 13 0.589020895460815
24 13 0.471091023715841
25 13 0.493511431397182
26 13 0.502692077294287
27 13 0.449123771860338
28 13 0.466206421670018
29 13 0.549869410562601
30 13 0.656019651457346
1 14 0.832175247405397
2 14 0.907284588418147
3 14 0.949691017204258
4 14 0.883859819514588
5 14 0.878911221677571
6 14 0.846133486390059
7 14 0.858985109808587
8 14 0.813829375972547
9 14 0.763144912574558
10 14 0.801652645725161
11 14 0.868868203058439
12 14 0.861228581495344
13 14 0.779025656734196
14 14 0.682601557428609
15 14 0.607905786585512
16 14 0.520645642632118
17 14 0.539856417782966
18 14 0.594836262638489
19 14 0.562974773244168
20 14 0.568405762384317
21 14 0.591012012976949
22 14 0.670583069607343
23 14 0.654265660806505
24 14 0.57445327816977
25 14 0.570081251996697
26 14 0.562078277493028
27 14 0.521649356473389
28 14 0.515032183270796
29 14 0.599676889216247
30 14 0.696475601443402
1 15 0.79152152011485
2 15 0.907641102225779
3 15 0.863139823998566
4 15 0.817044367138976
5 15 0.757238877245665
6 15 0.744826651784008
7 15 0.718189522043917
8 15 0.734853818996179
9 15 0.800643736925294
10 15 0.801016835516705
11 15 0.789143637309651
12 15 0.839224494142385
13 15 0.770508120590845
14 15 0.742653820146709
15 15 0.601104804471621
16 15 0.623170182363677
17 15 0.632449768706038
18 15 0.596684251131452
19 15 0.590032424217152
20 15 0.570935461581351
21 15 0.586051474055515
22 15 0.599168652766368
23 15 0.610251816294264
24 15 0.597216619695869
25 15 0.540596888546231
26 15 0.557748239477062
27 15 0.555610891963618
28 15 0.566024338801308
29 15 0.618615312139644
30 15 0.668856170463308
1 16 0.800530302499703
2 16 0.785986693656133
3 16 0.836816437693052
4 16 0.801924878131244
5 16 0.777712584350631
6 16 0.719091314565687
7 16 0.747483124875814
8 16 0.749450444470669
9 16 0.746091980027978
10 16 0.73256767213525
11 16 0.777542440457942
12 16 0.743296998973466
13 16 0.702153261138701
14 16 0.708344156603969
15 16 0.701618912015627
16 16 0.675038913654408
17 16 0.650895888472095
18 16 0.586548058081878
19 16 0.472120403377879
20 16 0.562300672561602
21 16 0.49069289013816
22 16 0.542093803142765
23 16 0.585133663918829
24 16 0.582188454998305
25 16 0.575169497653089
26 16 0.507431839771593
27 16 0.518627077164003
28 16 0.509985877913759
29 16 0.56374838866687
30 16 0.586786667921291
1 17 0.793737264332857
2 17 0.723895768672833
3 17 0.698252795641781
4 17 0.711028262482443
5 17 0.743763904505409
6 17 0.724710834507197
7 17 0.69074651366245
8 17 0.718357459552329
9 17 0.637166851579781
10 17 0.643104690029734
11 17 0.682278648698217
12 17 0.596907002555755
13 17 0.617031148262307
14 17 0.620234778995876
15 17 0.636656591129861
16 17 0.642702282999925
17 17 0.548252924791999
18 17 0.547504457704424
19 17 0.425518087971729
20 17 0.474921663806565
21 17 0.459822212060798
22 17 0.47239473912541
23 17 0.456756875210148
24 17 0.477423561423329
25 17 0.457071029968701
26 17 0.435095024114024
27 17 0.461215352305204
28 17 0.472158449697996
29 17 0.527946996871089
30 17 0.612255470559931
1 18 0.612214486373643
2 18 0.634076108076939
3 18 0.628079599129287
4 18 0.601181830941977
5 18 0.658013786618406
6 18 0.673711551728248
7 18 0.663530048852696
8 18 0.598609388415793
9 18 0.578622130045311
10 18 0.53968377013168
11 18 0.530352154501851
12 18 0.578865391356425
13 18 0.534122152308093
14 18 0.472061156967188
15 18 0.532177079401592
16 18 0.495992096730967
17 18 0.527378630946928
18 18 0.497898165688112
19 18 0.539491091052541
20 18 0.436906856663452
21 18 0.471060862148287
22 18 0.458973043658769
23 18 0.378829392366374
24 18 0.399102911214188
25 18 0.416699681773246
26 18 0.522116974419563
27 18 0.514564247457222
28 18 0.47693777960111
29 18 0.533836078663947
30 18 0.617504291439489
1 19 0.423795998237797
2 19 0.412799922291382
3 19 0.52463867891739
4 19 0.532329726812686
5 19 0.551800192786229
6 19 0.589116836252886
7 19 0.584825072863088
8 19 0.473813033109274
9 19 0.436177527411427
10 19 0.504940209868669
11 19 0.424105931205991
12 19 0.497664433272389
13 19 0.44392103781162
14 19 0.416031604565267
15 19 0.47887520495711
16 19 0.432129878809398
17 19 0.435171261399236
18 19 0.502471817999546
19 19 0.514966455624544
20 19 0.500784524923858
21 19 0.446009780648944
22 19 0.407305628106173
23 19 0.366917673041559
24 19 0.511594428488861
25 19 0.432090949227496
26 19 0.44705067978212
27 19 0.523493407400171
28 19 0.487716944854737
29 19 0.506421087292336
30 19 0.617248196735315
1 20 0.39886507278001
2 20 0.372559297115324
3 20 0.427161967606406
4 20 0.49700575054779
5 20 0.564908137952237
6 20 0.476882821125529
7 20 0.457873312324999
8 20 0.316881960340373
9 20 0.368399256442707
10 20 0.385439441344807
11 20 0.323762985657058
12 20 0.384765307607124
13 20 0.400001984628204
14 20 0.382012088231939
15 20 0.340935479785841
16 20 0.435602542072125
17 20 0.443184221985791
18 20 0.492726813917274
19 20 0.519041324285798
20 20 0.494014665358247
21 20 0.402524213041266
22 20 0.47424673614189
23 20 0.437698676424161
24 20 0.413803288872832
25 20 0.467528505564279
26 20 0.521322410018907
27 20 0.53088432352171
28 20 0.545705661080241
29 20 0.535161634935066
30 20 0.544197094555097
1 21 0.331288706009962
2 21 0.330806527298617
3 21 0.399164965682108
4 21 0.387894176312519
5 21 0.456313319392656
6 21 0.387942140457159
7 21 0.315846358856965
8 21 0.280988131573569
9 21 0.211532763184866
10 21 0.32734044084559
11 21 0.301362051528279
12 21 0.2778784508215
13 21 0.308145047878543
14 21 0.251618595414339
15 21 0.344648951492994
16 21 0.413399661842671
17 21 0.436427891520693
18 21 0.47452694597237
19 21 0.48654843252515
20 21 0.433166981765634
21 21 0.428109598905757
22 21 0.463239121666865
23 21 0.422739939173592
24 21 0.436534000333351
25 21 0.468622890682086
26 21 0.490654320105117
27 21 0.477740286145427
28 21 0.526238856883533
29 21 0.535226654691185
30 21 0.562946946388652
1 22 0.283213456080609
2 22 0.303771894069073
3 22 0.332157426661734
4 22 0.376701487037091
5 22 0.38729095653383
6 22 0.324556520914305
7 22 0.22020067666366
8 22 0.259602769472857
9 22 0.255904259150785
10 22 0.147029953607117
11 22 0.240011233294027
12 22 0.247189809948476
13 22 0.235039682585638
14 22 0.209890831624492
15 22 0.324589651857856
16 22 0.298062600557442
17 22 0.322175661443644
18 22 0.420319028647355
19 22 0.417560550906208
20 22 0.438593553523283
21 22 0.391539735439321
22 22 0.375609389924057
23 22 0.397507758445467
24 22 0.474013430879949
25 22 0.487870533415317
26 22 0.444805265821469
27 22 0.484679563673837
28 22 0.509195043076616
29 22 0.558135126535179
30 22 0.370062955345534
1 23 0.2850425859663
2 23 0.313790994850074
3 23 0.349904033487305
4 23 0.359686484150385
5 23 0.311698243276209
6 23 0.296549082844837
7 23 0.256396601490587
8 23 0.187694322446389
9 23 0.177842554585662
10 23 0.212286336546972
11 23 0.173331888291082
12 23 0.232450175625085
13 23 0.203290613605406
14 23 0.216447552645986
15 23 0.254641628194479
16 23 0.316626105088519
17 23 0.31558842731346
18 23 0.329663066987475
19 23 0.361181507816431
20 23 0.372155740662677
21 23 0.35628086100805
22 23 0.278366721471813
23 23 0.311643345957344
24 23 0.400485685699101
25 23 0.452264348207358
26 23 0.442925684815876
27 23 0.497056931106723
28 23 0.53567070837341
29 23 0.43128851483101
30 23 0.401053019787823
1 24 0.246007613777912
2 24 0.230119554672098
3 24 0.270282857291776
4 24 0.244734244382344
5 24 0.349977590057958
6 24 0.317757674633492
7 24 0.307582208060601
8 24 0.249531219593878
9 24 0.244020991456754
10 24 0.304859935180869
11 24 0.188303843359356
12 24 0.188235270742584
13 24 0.202902302773392
14 24 0.296835146396593
15 24 0.24379949678917
16 24 0.28749204961896
17 24 0.307542272824993
18 24 0.290447126287904
19 24 0.41419113222559
20 24 0.436922058421746
21 24 0.316487307898558
22 24 0.178485022079389
23 24 0.186993729333942
24 24 0.359705979000522
25 24 0.454384724847275
26 24 0.37361727153993
27 24 0.470926976397829
28 24 0.482126146238013
29 24 0.447969171415667
30 24 0.368446090722069
1 25 0.238905545925239
2 25 0.221529474341905
3 25 0.134380489381536
4 25 0.270672767307008
5 25 0.365278381488244
6 25 0.351361078992118
7 25 0.325615893321879
8 25 0.320103344083432
9 25 0.251311587578009
10 25 0.341321701888894
11 25 0.309251630476893
12 25 0.272527358853386
13 25 0.262677681441053
14 25 0.381982392277248
15 25 0.350158725166324
16 25 0.325776755140093
17 25 0.293087864533756
18 25 0.31088761404008
19 25 0.303551460840134
20 25 0.328459050987871
21 25 0.283521604189731
22 25 0.210786435545617
23 25 0.260936016566424
24 25 0.296649894142944
25 25 0.358261425895089
26 25 0.33524675942007
27 25 0.354979237182607
28 25 0.361341576808637
29 25 0.386000873752246
30 25 0.294639802959654
1 26 0.187485707572875
2 26 0.252067364914555
3 26 0.211889105557892
4 26 0.258594649355051
5 26 0.247417603034497
6 26 0.303946362041026
7 26 0.34505582900147
8 26 0.338458812300926
9 26 0.228912827478691
10 26 0.288653614371887
11 26 0.311158737558887
12 26 0.252212682108389
13 26 0.375718158413318
14 26 0.414673646416962
15 26 0.451011880080731
16 26 0.322939367878258
17 26 0.280976152565012
18 26 0.365949613124923
19 26 0.283265423606251
20 26 0.313093377901532
21 26 0.309405148587972
22 26 0.261224435047077
23 26 0.23384011864254
24 26 0.289177221278342
25 26 0.299331388464875
26 26 0.288475909271132
27 26 0.265215296167336
28 26 0.284381003940659
29 26 0.290680480153088
30 26 0.24863026362476
1 27 0.0955425482765353
2 27 0.160895047189752
3 27 0.219146880178373
4 27 0.232007970186642
5 27 0.322095531267844
6 27 0.274177356324638
7 27 0.267996828804829
8 27 0.270495185788267
9 27 0.238638678414568
10 27 0.232413647833075
11 27 0.323343632307098
12 27 0.285245380730429
13 27 0.374452887214873
14 27 0.427819402749878
15 27 0.411325051277792
16 27 0.385599343894611
17 27 0.309206354104003
18 27 0.344709897521998
19 27 0.25113143360335
20 27 0.324156457904309
21 27 0.243610869751827
22 27 0.26910202552365
23 27 0.21218915876901
24 27 0.191525017086787
25 27 0.165312866834393
26 27 0.309683224445873
27 27 0.259792395530917
28 27 0.179576904911013
29 27 0.114117676014509
30 27 0.128425173438181
1 28 0.136666329010228
2 28 0.103810554020105
3 28 0.121881605874173
4 28 0.1534860599354
5 28 0.206650070461087
6 28 0.291817356055479
7 28 0.242491926678358
8 28 0.212149360731746
9 28 0.164594757910831
10 28 0.208788086647006
11 28 0.271514553442954
12 28 0.28392321643169
13 28 0.292954435675096
14 28 0.32159637028652
15 28 0.381848004362042
16 28 0.376305253877966
17 28 0.335195855264032
18 28 0.269543792137539
19 28 0.19432550740415
20 28 0.262808250464598
21 28 0.207937755153393
22 28 0.12128329842154
23 28 0.154828747131769
24 28 0.149225177921165
25 28 0.13116608322129
26 28 0.126156988131823
27 28 0.175398510937196
28 28 0.148487637837814
29 28 0.0687385736780844
30 28 0.0120519169942244
1 29 0.112299596855147
2 29 0.141451094430401
3 29 0.218169750543667
4 29 0.27498015241619
5 29 0.265851037995578
6 29 0.251928247587718
7 29 0.162403667727343
8 29 0.178854622808515
9 29 0.191006772529095
10 29 0.173291086834115
11 29 0.160603268197709
12 29 0.231678941558021
13 29 0.310265546332387
14 29 0.386676889760072
15 29 0.377781780396158
16 29 0.370697848901222
17 29 0.302083358154438
18 29 0.232656345814626
19 29 0.193499415580107
20 29 0.256938861855492
21 29 0.219729370236938
22 29 0.136855199877457
23 29 0.111354540803862
24 29 0.103315174353814
25 29 0.101025692866214
26 29 0.0556161499991535
27 29 0.0358487447731113
28 29 0.0847097879572391
29 29 0.00535964998105646
30 29 0
1 30 0.197756305089817
2 30 0.219809187307821
3 30 0.214502441123367
4 30 0.20248954802531
5 30 0.152189313834627
6 30 0.117772045007115
7 30 0.199159049630696
8 30 0.228547439266723
9 30 0.192147065825583
10 30 0.249215863562317
11 30 0.182859017000123
12 30 0.213236851633237
13 30 0.250171772282928
14 30 0.349484490108752
15 30 0.326988293397264
16 30 0.239310646179771
17 30 0.238633226387165
18 30 0.221919497428377
19 30 0.168479729240081
20 30 0.211019296751659
21 30 0.209220757312648
22 30 0.271939312520825
23 30 0.140109140186455
24 30 0.21978675378536
25 30 0.151745426461346
26 30 0.062259591889485
27 30 0.00753372443630687
28 30 0.0387375180629131
29 30 0.0773378952898804
30 30 0.0776338512585557
