## Supplementary material for "To disperse or compete? Coevolution of traits leads to a limited number of reproductive strategies": Rasters used: raster006.csv

x "y" "K"
1 1 0.614238833802558
2 1 0.708751406497446
3 1 0.612951637657277
4 1 0.596637587125807
5 1 0.572260166298213
6 1 0.67419646588825
7 1 0.792146443546634
8 1 0.918914968680449
9 1 0.902195456698732
10 1 1
11 1 0.876692540924916
12 1 0.772491570055159
13 1 0.72913063293454
14 1 0.860614316575644
15 1 0.805424273056829
16 1 0.680707595617145
17 1 0.620927480292996
18 1 0.490316159621959
19 1 0.48860431075399
20 1 0.420250159184829
21 1 0.419325903238521
22 1 0.379518744506312
23 1 0.457170239260145
24 1 0.392940580336824
25 1 0.319768463085614
26 1 0.320898084468045
27 1 0.291277534121574
28 1 0.140967914822871
29 1 0.171857780758405
30 1 0.110304419326878
1 2 0.559777179858023
2 2 0.499517634823551
3 2 0.70777571039454
4 2 0.699560564693222
5 2 0.570478660631119
6 2 0.714805781858047
7 2 0.745284183457921
8 2 0.859922251607339
9 2 0.794619568793737
10 2 0.789735689314751
11 2 0.783582449408436
12 2 0.641261384356957
13 2 0.737809668312296
14 2 0.731846207077489
15 2 0.814086851169529
16 2 0.593742227900325
17 2 0.585682059496823
18 2 0.554476076588895
19 2 0.372097248601751
20 2 0.406240714920001
21 2 0.395699729559158
22 2 0.391694189738225
23 2 0.364246830180803
24 2 0.4502891007898
25 2 0.33205550664787
26 2 0.346725641148882
27 2 0.331111645940143
28 2 0.29485926898946
29 2 0.386204894189079
30 2 0.261440119897545
1 3 0.546665288482161
2 3 0.492417941740209
3 3 0.473735789478184
4 3 0.474510017668362
5 3 0.488496939267844
6 3 0.593153169695381
7 3 0.729053565932963
8 3 0.760837017534148
9 3 0.803907768110546
10 3 0.686455453866437
11 3 0.65619144641693
12 3 0.708617568797789
13 3 0.77669241612454
14 3 0.78104131733405
15 3 0.798071549666975
16 3 0.668513519403576
17 3 0.574169446782055
18 3 0.532012045101274
19 3 0.585364678271365
20 3 0.450146860478672
21 3 0.419916343221623
22 3 0.380704820572553
23 3 0.369198341201594
24 3 0.389432593974557
25 3 0.394245586168531
26 3 0.506331245239178
27 3 0.377585770100296
28 3 0.472203496298431
29 3 0.454574118152295
30 3 0.459867812983105
1 4 0.620361663859049
2 4 0.542249794103525
3 4 0.567035369511613
4 4 0.514721424139937
5 4 0.533876383013109
6 4 0.544136392660748
7 4 0.672512627049242
8 4 0.597273945589001
9 4 0.704240734293305
10 4 0.727794148510181
11 4 0.712359289168459
12 4 0.741710365193305
13 4 0.79959689719585
14 4 0.674911694381928
15 4 0.72912330394024
16 4 0.614828287650844
17 4 0.62595253409019
18 4 0.700361181324557
19 4 0.547030310876947
20 4 0.499579814804594
21 4 0.43423676733465
22 4 0.296464266237894
23 4 0.329627168210952
24 4 0.525992251692204
25 4 0.48660400780592
26 4 0.461371283785758
27 4 0.349474919261282
28 4 0.422862421586429
29 4 0.425725848814061
30 4 0.427505138138554
1 5 0.55539315440439
2 5 0.588503026953534
3 5 0.619790128447047
4 5 0.5799614670516
5 5 0.57763995083471
6 5 0.474362024695241
7 5 0.638065591653791
8 5 0.704687000503346
9 5 0.753836960009426
10 5 0.839031356065365
11 5 0.775698558270244
12 5 0.679636371037275
13 5 0.799994622285381
14 5 0.683924116467156
15 5 0.541406336824722
16 5 0.626944756452616
17 5 0.567627905778847
18 5 0.660782463902754
19 5 0.598200460009075
20 5 0.45532305081504
21 5 0.412092530143615
22 5 0.220401661135809
23 5 0.328428227901222
24 5 0.440133602593315
25 5 0.437153854873437
26 5 0.424468311635183
27 5 0.398722162348119
28 5 0.422675545695843
29 5 0.362565143402077
30 5 0.392033726266378
1 6 0.661849989341899
2 6 0.56252976302206
3 6 0.636415115169344
4 6 0.496373805770623
5 6 0.461894944600964
6 6 0.52117856800847
7 6 0.668388421247223
8 6 0.72378312150827
9 6 0.77758192336234
10 6 0.793027380461864
11 6 0.764645061408324
12 6 0.700725678574083
13 6 0.704196736869175
14 6 0.636416166539587
15 6 0.63589811596464
16 6 0.672821396379531
17 6 0.632499696001377
18 6 0.60887353996769
19 6 0.573645767850109
20 6 0.507161285190938
21 6 0.370889714317379
22 6 0.31283852932933
23 6 0.412858997621465
24 6 0.348615376277034
25 6 0.315456016462366
26 6 0.430642678213949
27 6 0.411919750310622
28 6 0.42554935712165
29 6 0.37231264312026
30 6 0.263136691385288
1 7 0.723961802793456
2 7 0.578323533883427
3 7 0.61762445691539
4 7 0.543519025356196
5 7 0.51669814094928
6 7 0.486846415111648
7 7 0.659093532239921
8 7 0.739584636020958
9 7 0.782706864776259
10 7 0.64484894646543
11 7 0.639702636224098
12 7 0.598418855454866
13 7 0.666082671852929
14 7 0.66105437528444
15 7 0.71520387504453
16 7 0.7198079998618
17 7 0.669657891588898
18 7 0.578603589877952
19 7 0.567641056199044
20 7 0.685223783010328
21 7 0.584734355487143
22 7 0.397144597197547
23 7 0.472887017693021
24 7 0.288921243541109
25 7 0.257138153863795
26 7 0.402754871587755
27 7 0.313737489736564
28 7 0.291086814613115
29 7 0.338857979102131
30 7 0.232871307886335
1 8 0.836439524576337
2 8 0.835904693809647
3 8 0.640148243600244
4 8 0.58070859743718
5 8 0.514746569431714
6 8 0.570847527874764
7 8 0.647052260182831
8 8 0.657958619794625
9 8 0.625151607079461
10 8 0.563319478591834
11 8 0.517412253491964
12 8 0.561859165782546
13 8 0.642130286533169
14 8 0.67463496557244
15 8 0.738331469684362
16 8 0.780546323829182
17 8 0.783232580970489
18 8 0.702879340715973
19 8 0.6943179022991
20 8 0.693608060423802
21 8 0.465915330641603
22 8 0.448254267223881
23 8 0.29515744072822
24 8 0.356363321898611
25 8 0.315266819770119
26 8 0.353071387598196
27 8 0.297054499816286
28 8 0.345472114754152
29 8 0.31584600658695
30 8 0.276297255190856
1 9 0.754443314908676
2 9 0.703036167681674
3 9 0.5712301220727
4 9 0.604304345129916
5 9 0.54441530977266
6 9 0.626771294498392
7 9 0.616599245762121
8 9 0.665469160730788
9 9 0.577590390150742
10 9 0.527530296407124
11 9 0.626180526778208
12 9 0.73040293159556
13 9 0.659316045333063
14 9 0.727385407100613
15 9 0.750653097124737
16 9 0.705342243796522
17 9 0.838563969232456
18 9 0.776558998832204
19 9 0.604600761543071
20 9 0.491093048995489
21 9 0.471094364374526
22 9 0.32067764800432
23 9 0.308036089576233
24 9 0.318759483149876
25 9 0.272398388301812
26 9 0.310662983159509
27 9 0.196406602889961
28 9 0.219742075706878
29 9 0.18273546879771
30 9 0.206840655817778
1 10 0.643134986427966
2 10 0.580589167016989
3 10 0.535166314888621
4 10 0.599529937503582
5 10 0.602540246978842
6 10 0.653940652976515
7 10 0.740331116187795
8 10 0.614067267470902
9 10 0.52142617821407
10 10 0.55452678084938
11 10 0.678750133774815
12 10 0.661492456791219
13 10 0.697291997648584
14 10 0.734595228739915
15 10 0.663733155380581
16 10 0.647266696440879
17 10 0.7164988394943
18 10 0.682649933204968
19 10 0.566375661241133
20 10 0.495624561963381
21 10 0.473796601674471
22 10 0.384413864114526
23 10 0.301510392051258
24 10 0.287160910443913
25 10 0.280714412351681
26 10 0.250326195797337
27 10 0.147964437686464
28 10 0.0349350244842123
29 10 0.194257912765362
30 10 0.304644360392304
1 11 0.434348772942241
2 11 0.541455274889935
3 11 0.563551529445803
4 11 0.528145903156467
5 11 0.617108652044819
6 11 0.736476180337495
7 11 0.776704828604461
8 11 0.660795479038556
9 11 0.610873512766396
10 11 0.577658608093156
11 11 0.746537242751527
12 11 0.717334937580524
13 11 0.681837135216669
14 11 0.600899822998123
15 11 0.549062849320326
16 11 0.652315148192864
17 11 0.685981923875522
18 11 0.627188666221244
19 11 0.661204224670113
20 11 0.635968769595504
21 11 0.537555106788787
22 11 0.426903686668011
23 11 0.437038700232501
24 11 0.406004447807102
25 11 0.299229563177308
26 11 0.296951820259373
27 11 0.308533557662343
28 11 0.145214572203609
29 11 0.0762938126729373
30 11 0.190420641486567
1 12 0.403040563226459
2 12 0.466675204456293
3 12 0.474250210716528
4 12 0.486455663985096
5 12 0.581082407233952
6 12 0.686277709626867
7 12 0.681187682869158
8 12 0.708299456082546
9 12 0.677629058987755
10 12 0.786978511681226
11 12 0.698666235603474
12 12 0.746292867064031
13 12 0.693021310330358
14 12 0.56336895698751
15 12 0.58049660461508
16 12 0.701390407991436
17 12 0.698433899653139
18 12 0.66870207734924
19 12 0.597461562067585
20 12 0.630076586969886
21 12 0.496652815852695
22 12 0.363732524218146
23 12 0.388159823437616
24 12 0.452146185207876
25 12 0.304272479535662
26 12 0.284059320533452
27 12 0.313702849692952
28 12 0.153630254687264
29 12 0.0821224585989687
30 12 0.0482565137198944
1 13 0.336823215748514
2 13 0.360652537122116
3 13 0.405614444203063
4 13 0.462736617336352
5 13 0.575104907403273
6 13 0.616632256803098
7 13 0.65718066872153
8 13 0.668642066644774
9 13 0.712249028240678
10 13 0.7095317653858
11 13 0.732870642253196
12 13 0.70802162910048
13 13 0.71405810734425
14 13 0.63369351788109
15 13 0.586948627710634
16 13 0.718263521424773
17 13 0.756697543764609
18 13 0.748808012002396
19 13 0.706973473499191
20 13 0.590605097696057
21 13 0.411483561435902
22 13 0.369778571646838
23 13 0.431303852219124
24 13 0.423573651172954
25 13 0.318126030770264
26 13 0.27865214501327
27 13 0.2658718458145
28 13 0.11848392389326
29 13 0.0665886742773463
30 13 0.0316898189031364
1 14 0.423099831273889
2 14 0.457500151097807
3 14 0.481584384249799
4 14 0.398862204941186
5 14 0.525881410445998
6 14 0.514067199023416
7 14 0.60245694488202
8 14 0.647642401779689
9 14 0.659291858046399
10 14 0.678166244804687
11 14 0.740515392925199
12 14 0.755047245105155
13 14 0.784507278946408
14 14 0.777808560581455
15 14 0.760535235375864
16 14 0.747011582745946
17 14 0.661757220077112
18 14 0.766725284354347
19 14 0.709328805521616
20 14 0.661758031489788
21 14 0.529767570737513
22 14 0.465832808340159
23 14 0.374846829737047
24 14 0.331440046889239
25 14 0.297492048210202
26 14 0.300858598973003
27 14 0.174318485789728
28 14 0.0288130040478582
29 14 0.0363740147396314
30 14 0.0664136568087888
1 15 0.485380230944524
2 15 0.420712730165519
3 15 0.37898802921274
4 15 0.346249181473008
5 15 0.452983339466357
6 15 0.526433499676208
7 15 0.619934374693972
8 15 0.797324547339414
9 15 0.68751421495445
10 15 0.660125056547703
11 15 0.715077801446026
12 15 0.795286979181432
13 15 0.730579759616947
14 15 0.74831707988171
15 15 0.778556370284032
16 15 0.78311458098347
17 15 0.719080768550767
18 15 0.680007242257618
19 15 0.634591868332058
20 15 0.679489749807219
21 15 0.646284205670866
22 15 0.638787888072305
23 15 0.520958707897072
24 15 0.393762634072307
25 15 0.289272964226575
26 15 0.198858305776757
27 15 0.149295492919283
28 15 0.125342690429906
29 15 0.0768856638777325
30 15 0.0379420669691625
1 16 0.463361734997042
2 16 0.41798151121471
3 16 0.375846806488922
4 16 0.390581730346375
5 16 0.417770321395122
6 16 0.552710251459927
7 16 0.711935662025626
8 16 0.798011226339619
9 16 0.748485039466994
10 16 0.735377668552982
11 16 0.723726089227873
12 16 0.722315235774475
13 16 0.678877292788318
14 16 0.786248830563672
15 16 0.784984424788802
16 16 0.765623945779075
17 16 0.776981527359904
18 16 0.736816481232888
19 16 0.650848267294841
20 16 0.590877664777682
21 16 0.680590047259641
22 16 0.786514380431107
23 16 0.671606509508175
24 16 0.593454073795284
25 16 0.373861306056915
26 16 0.247317949685902
27 16 0.114180483075132
28 16 0.0837599364256978
29 16 0.0303270225916456
30 16 0.0982326978713561
1 17 0.384085987645251
2 17 0.447681096336951
3 17 0.413468799374996
4 17 0.456737761578762
5 17 0.494766282907782
6 17 0.561341450541162
7 17 0.748369931429807
8 17 0.747427716111213
9 17 0.84296835579748
10 17 0.842157014963809
11 17 0.799620710134563
12 17 0.795400868501355
13 17 0.768183509383975
14 17 0.771102218330778
15 17 0.823348600048637
16 17 0.800272956626019
17 17 0.704782675933609
18 17 0.778508657223388
19 17 0.704727425092475
20 17 0.675562096182296
21 17 0.759860818014638
22 17 0.720778077429724
23 17 0.624031992634818
24 17 0.539816130493735
25 17 0.558924587528937
26 17 0.38727218117398
27 17 0.227210630864114
28 17 0.154259769275672
29 17 0.134751164044336
30 17 0
1 18 0.289002378306786
2 18 0.356700892298485
3 18 0.440149587631395
4 18 0.559377300561392
5 18 0.572307162709617
6 18 0.550128712215172
7 18 0.620776834060287
8 18 0.687376081843962
9 18 0.774008088997135
10 18 0.727200621320632
11 18 0.744347244034982
12 18 0.806404907533055
13 18 0.895100212806725
14 18 0.805601487027268
15 18 0.82279027686475
16 18 0.826826311159924
17 18 0.75048439081371
18 18 0.894569559266173
19 18 0.800317478580312
20 18 0.856537093950099
21 18 0.747486308145215
22 18 0.777900305933938
23 18 0.709263090273871
24 18 0.646120480193026
25 18 0.63352355261915
26 18 0.426613176627277
27 18 0.336616938315271
28 18 0.249975856389794
29 18 0.250800396701534
30 18 0.0336111797639413
1 19 0.388569695769744
2 19 0.341576412175739
3 19 0.511771482727335
4 19 0.579097488697968
5 19 0.670407588329164
6 19 0.656456970415168
7 19 0.691107957193059
8 19 0.798678759501965
9 19 0.833842847478792
10 19 0.829458350825998
11 19 0.809299170689922
12 19 0.79191468208345
13 19 0.742885778803294
14 19 0.825401462859705
15 19 0.869117547828896
16 19 0.904859263496145
17 19 0.747001826880229
18 19 0.805170980475112
19 19 0.88273982899586
20 19 0.878604882500966
21 19 0.686681878781017
22 19 0.751105124019415
23 19 0.691462890493133
24 19 0.725604823987517
25 19 0.639445507021747
26 19 0.548531735744245
27 19 0.41694971259038
28 19 0.359013649276586
29 19 0.267949660147192
30 19 0.0986909109859238
1 20 0.396319294276377
2 20 0.479517214581811
3 20 0.553316848943518
4 20 0.513436514488448
5 20 0.663504214714917
6 20 0.62258569829336
7 20 0.650025857014129
8 20 0.776510873533995
9 20 0.767808851500939
10 20 0.793522065254851
11 20 0.78551431785542
12 20 0.717429648666504
13 20 0.782120157597504
14 20 0.945255135845717
15 20 0.927569567955946
16 20 0.827105392996973
17 20 0.778592969807907
18 20 0.76054878702484
19 20 0.837397262692366
20 20 0.810361876343921
21 20 0.728943906162638
22 20 0.586747246383113
23 20 0.631475349997632
24 20 0.58234712826413
25 20 0.541348465468931
26 20 0.493325478602147
27 20 0.562110734935745
28 20 0.408239509087987
29 20 0.296011403272556
30 20 0.206349344961089
1 21 0.470447306103939
2 21 0.451977953259065
3 21 0.684206066847334
4 21 0.557642206751731
5 21 0.55763079934787
6 21 0.551443014735186
7 21 0.534831422568082
8 21 0.626534389553666
9 21 0.627459463459017
10 21 0.673382606845198
11 21 0.67527382102473
12 21 0.658298417281613
13 21 0.74358716650447
14 21 0.924832606205896
15 21 0.972168767155006
16 21 0.959297246921965
17 21 0.860618377385976
18 21 0.884051062193314
19 21 0.88838422374376
20 21 0.839825116928609
21 21 0.675436073375857
22 21 0.73323176592757
23 21 0.679428381350909
24 21 0.599964350522969
25 21 0.524339092288209
26 21 0.503822569124207
27 21 0.371137893334297
28 21 0.262822674642526
29 21 0.206245428910772
30 21 0.184906621686341
1 22 0.497676229342485
2 22 0.617420731598639
3 22 0.64368966556997
4 22 0.588880102296773
5 22 0.712115660152471
6 22 0.583939347363821
7 22 0.504447319789647
8 22 0.487370183798431
9 22 0.522470120437873
10 22 0.548475377078152
11 22 0.494888160348039
12 22 0.629336612621535
13 22 0.71860895656183
14 22 0.839046342236751
15 22 0.899397307014359
16 22 0.89742233279953
17 22 0.931823079586484
18 22 0.852031925180973
19 22 0.793756509511446
20 22 0.789239931435739
21 22 0.749533196314082
22 22 0.604566010047491
23 22 0.590066423194682
24 22 0.527568821081856
25 22 0.496801561710316
26 22 0.394383510495615
27 22 0.395315627146425
28 22 0.237197554938751
29 22 0.230623123338333
30 22 0.27470876571373
1 23 0.581468082536373
2 23 0.641822136568665
3 23 0.630389428507808
4 23 0.57078429062233
5 23 0.671090381203262
6 23 0.606404581051897
7 23 0.518955592772143
8 23 0.439909322766213
9 23 0.465050050040168
10 23 0.479774635561918
11 23 0.398615494236564
12 23 0.581304314511696
13 23 0.706673963448872
14 23 0.753133053262333
15 23 0.786247119123827
16 23 0.802806906347649
17 23 0.89373341661073
18 23 0.896582175875013
19 23 0.838774170608865
20 23 0.778051457226852
21 23 0.67766808141101
22 23 0.6549888725677
23 23 0.544128970845223
24 23 0.54901669968601
25 23 0.469545338361983
26 23 0.360621056952621
27 23 0.300980274144056
28 23 0.207661152709798
29 23 0.227574985830515
30 23 0.250159702196851
1 24 0.675294560617715
2 24 0.756064456300846
3 24 0.698553408869183
4 24 0.616375002506656
5 24 0.567847026511822
6 24 0.523237136838288
7 24 0.44096274120837
8 24 0.538987441171732
9 24 0.42627511719655
10 24 0.410060743780711
11 24 0.547643065207494
12 24 0.552720053576111
13 24 0.556453418531955
14 24 0.723307417056941
15 24 0.792725883104863
16 24 0.747450613219122
17 24 0.781262771309067
18 24 0.928937984467201
19 24 0.912394186024078
20 24 0.750507175353102
21 24 0.677717940541871
22 24 0.63884160532868
23 24 0.529875743054997
24 24 0.476687049416864
25 24 0.485537082306408
26 24 0.346151955538285
27 24 0.221389070146696
28 24 0.175044920826167
29 24 0.220433910014631
30 24 0.0898150664394437
1 25 0.718741156654029
2 25 0.82560332044832
3 25 0.75170784759728
4 25 0.657137924378442
5 25 0.483802102645669
6 25 0.49565172779484
7 25 0.478090374839788
8 25 0.510080764592391
9 25 0.542717220732158
10 25 0.604384740374514
11 25 0.629536474617723
12 25 0.654744480629956
13 25 0.580346117238295
14 25 0.607135041816073
15 25 0.718689772765057
16 25 0.740817814528867
17 25 0.682146134262836
18 25 0.852590151934227
19 25 0.889587978898418
20 25 0.656266709673797
21 25 0.545405227316353
22 25 0.605117629665265
23 25 0.637082576990544
24 25 0.624428162496929
25 25 0.504313100110776
26 25 0.362785275659732
27 25 0.254998090784005
28 25 0.283095977520116
29 25 0.278652451034025
30 25 0.298891042398331
1 26 0.770634290493349
2 26 0.74135639182859
3 26 0.680252357649993
4 26 0.656980189509945
5 26 0.636279920233593
6 26 0.610545809754341
7 26 0.606451453687303
8 26 0.565376251115366
9 26 0.663942291964916
10 26 0.67782593353352
11 26 0.631638692815261
12 26 0.568780853304434
13 26 0.491258612209546
14 26 0.560297500274394
15 26 0.690176642970909
16 26 0.693718058798587
17 26 0.760540515001559
18 26 0.873541169722138
19 26 0.921128710587079
20 26 0.812197628591425
21 26 0.731701793461231
22 26 0.625975241266956
23 26 0.635825366283121
24 26 0.626032272955045
25 26 0.493882721181083
26 26 0.451883377267378
27 26 0.362142077930989
28 26 0.360196007426746
29 26 0.292380985641691
30 26 0.289474685761355
1 27 0.812071085972798
2 27 0.707926836362651
3 27 0.617887408855613
4 27 0.669870955462413
5 27 0.642479210200623
6 27 0.765097259556618
7 27 0.686948496106497
8 27 0.775837324052588
9 27 0.754829632417975
10 27 0.760628525735647
11 27 0.666205328495621
12 27 0.594283690051311
13 27 0.579703513280697
14 27 0.510713614144736
15 27 0.638742600390156
16 27 0.650695958790502
17 27 0.746664312024528
18 27 0.836434536682503
19 27 0.944719484863613
20 27 0.941603204584569
21 27 0.926798566188179
22 27 0.782491208501828
23 27 0.647069673410842
24 27 0.572058603816345
25 27 0.365874948858025
26 27 0.298904182324914
27 27 0.383192660392025
28 27 0.434922643575175
29 27 0.359961765353255
30 27 0.361572335993689
1 28 0.722151305500152
2 28 0.697427838701209
3 28 0.62683272093003
4 28 0.690794876656036
5 28 0.724977092185907
6 28 0.803651396564394
7 28 0.796262001023402
8 28 0.742190633527777
9 28 0.602740912400552
10 28 0.675818057571229
11 28 0.519482980123748
12 28 0.521350009282207
13 28 0.631173412893138
14 28 0.520817891300192
15 28 0.537288011879077
16 28 0.525369608495672
17 28 0.696323620319018
18 28 0.779518030725304
19 28 0.908292268360677
20 28 0.911326900347549
21 28 0.774192161154032
22 28 0.691201874431862
23 28 0.64043862556894
24 28 0.552240164271668
25 28 0.515344001043686
26 28 0.436110542442862
27 28 0.387810728759432
28 28 0.431521840586856
29 28 0.39194572519504
30 28 0.350160728206827
1 29 0.874840129844555
2 29 0.735361181439789
3 29 0.741583458149936
4 29 0.722091307481639
5 29 0.748182263766313
6 29 0.756347044187999
7 29 0.689574037906168
8 29 0.697580123766988
9 29 0.654086636882726
10 29 0.54188905413671
11 29 0.512813563561657
12 29 0.423283737424188
13 29 0.517509933999513
14 29 0.502279551171875
15 29 0.462985689823838
16 29 0.540666784490378
17 29 0.667275077314883
18 29 0.831705822645558
19 29 0.924838599885976
20 29 0.775681509848589
21 29 0.789873696707333
22 29 0.701286758235655
23 29 0.619951155872913
24 29 0.718799485139909
25 29 0.688973886155365
26 29 0.572675889324135
27 29 0.396373356346646
28 29 0.414721924391154
29 29 0.408096586033695
30 29 0.40667331062741
1 30 0.788964176712906
2 30 0.694794336530488
3 30 0.671388057138859
4 30 0.770947306885247
5 30 0.759651509078083
6 30 0.722347029662591
7 30 0.695355809904127
8 30 0.679298785930692
9 30 0.609128871882122
10 30 0.427572057360196
11 30 0.393773473625373
12 30 0.394137652201045
13 30 0.438351753739955
14 30 0.451245007201926
15 30 0.603317261786963
16 30 0.591174421642922
17 30 0.57165573392884
18 30 0.688645762216925
19 30 0.824227693192951
20 30 0.818425473468477
21 30 0.736114419400398
22 30 0.749750573551368
23 30 0.750076731836126
24 30 0.751121298684699
25 30 0.677303780686086
26 30 0.578067091851969
27 30 0.471414475266297
28 30 0.395188249240342
29 30 0.381992939501077
30 30 0.415196285403537
