## Supplementary material for "To disperse or compete? Coevolution of traits leads to a limited number of reproductive strategies": Rasters used: raster007.csv

x "y" "K"
1 1 0.244511592851144
2 1 0.229165482237234
3 1 0.21116605578386
4 1 0.266391961122535
5 1 0.237363812782775
6 1 0.199657168464613
7 1 0.142406317494811
8 1 0.135705631708452
9 1 0.0712461693989731
10 1 0.110534644867871
11 1 0
12 1 0.0151406247040374
13 1 0.00907658503068035
14 1 0.0517538731435589
15 1 0.0692728771743262
16 1 0.0182626883568257
17 1 0.0507607104986573
18 1 0.0578494107523926
19 1 0.0756280433345732
20 1 0.0847385489710684
21 1 0.13620007666913
22 1 0.122767625832147
23 1 0.23386008924294
24 1 0.17583263338097
25 1 0.163854891182028
26 1 0.232170883079602
27 1 0.243537362598829
28 1 0.292819070481269
29 1 0.294510214919471
30 1 0.304170382527005
1 2 0.202756065663999
2 2 0.224038169602894
3 2 0.23482402478975
4 2 0.239301826698568
5 2 0.237434232594371
6 2 0.207738570859521
7 2 0.158895601726723
8 2 0.138298158352976
9 2 0.0942397880599435
10 2 0.0352523171100447
11 2 0.00427474276605601
12 2 0.0619673672712196
13 2 0.069192574122901
14 2 0.0575118242229326
15 2 0.119601313201757
16 2 0.0749866976036627
17 2 0.0727381152251963
18 2 0.00646553274309545
19 2 0.0257337781200027
20 2 0.0618631436237398
21 2 0.109857739602071
22 2 0.113905384518809
23 2 0.198926392291828
24 2 0.18555168101658
25 2 0.176967769062693
26 2 0.245784744888579
27 2 0.264734350581536
28 2 0.319529383002324
29 2 0.294867877075041
30 2 0.304935039981657
1 3 0.24170898166371
2 3 0.214097994589523
3 3 0.295986296045454
4 3 0.283903297797506
5 3 0.234735439513703
6 3 0.16186913407731
7 3 0.116224803817489
8 3 0.10239941470149
9 3 0.086448461484977
10 3 0.0700730567902257
11 3 0.0450447160735655
12 3 0.073186093922125
13 3 0.1570762251421
14 3 0.121844908568559
15 3 0.168406148294391
16 3 0.159338868772515
17 3 0.139166374457278
18 3 0.0845552896533667
19 3 0.0330357584083276
20 3 0.0456521895499843
21 3 0.0944139469066139
22 3 0.123104500690225
23 3 0.174902490763994
24 3 0.183864525301322
25 3 0.223310965259611
26 3 0.248694115595766
27 3 0.280052408796716
28 3 0.304334154741698
29 3 0.350144610860851
30 3 0.323830719086331
1 4 0.332554962290099
2 4 0.302518436659266
3 4 0.291819271398069
4 4 0.2556408085433
5 4 0.177529664011541
6 4 0.132951101800453
7 4 0.120756179336825
8 4 0.134961489345622
9 4 0.105423573296038
10 4 0.0508507349038585
11 4 0.0944141887486687
12 4 0.144620263615267
13 4 0.188115695443581
14 4 0.222566809003912
15 4 0.223951720407514
16 4 0.177719783637943
17 4 0.196438740844222
18 4 0.135019851652312
19 4 0.0496942919903768
20 4 0.0716325461182911
21 4 0.14494336472179
22 4 0.140246659455261
23 4 0.163245759383598
24 4 0.205442105376788
25 4 0.205911197835709
26 4 0.235121871131617
27 4 0.275913359446627
28 4 0.336646239809519
29 4 0.34855899099598
30 4 0.377353526299445
1 5 0.347828577550493
2 5 0.255554264962182
3 5 0.251485547101489
4 5 0.201746930609346
5 5 0.194767121605126
6 5 0.151549731872559
7 5 0.122372174271782
8 5 0.0753297404707158
9 5 0.0695700251008827
10 5 0.0760834748942779
11 5 0.0953082136741092
12 5 0.147665276568475
13 5 0.203598275117693
14 5 0.248414775373494
15 5 0.271030420878671
16 5 0.279491338042887
17 5 0.262816422894338
18 5 0.217272753384172
19 5 0.124424738149788
20 5 0.151293672733833
21 5 0.228512321276851
22 5 0.200623665179123
23 5 0.186599360151059
24 5 0.20068015987147
25 5 0.225577466349073
26 5 0.264083771423576
27 5 0.326277434644823
28 5 0.356187193359894
29 5 0.332332043143841
30 5 0.382936010123371
1 6 0.32517427450133
2 6 0.267165854813857
3 6 0.243974245220953
4 6 0.200987120910937
5 6 0.159974171541145
6 6 0.14407973142009
7 6 0.142318860159326
8 6 0.108772206747457
9 6 0.102687680785731
10 6 0.081922703053973
11 6 0.0877508600856988
12 6 0.145236075362172
13 6 0.179734113811241
14 6 0.248238193152985
15 6 0.26035061098541
16 6 0.291401045541207
17 6 0.315144025260952
18 6 0.217069594840297
19 6 0.196161733732643
20 6 0.245385738854613
21 6 0.289929751669179
22 6 0.252102078232515
23 6 0.21683579841573
24 6 0.251858878028792
25 6 0.261605204598966
26 6 0.274243060477179
27 6 0.296652533376994
28 6 0.339803522014399
29 6 0.3352667823391
30 6 0.431431728702961
1 7 0.390163149862094
2 7 0.31758448017079
3 7 0.278547287756373
4 7 0.256785224148999
5 7 0.181258266613546
6 7 0.128547004857758
7 7 0.165102785743319
8 7 0.131897472374106
9 7 0.158959030094789
10 7 0.144392553830227
11 7 0.172151420073878
12 7 0.214417231804769
13 7 0.217728800766422
14 7 0.206792288549115
15 7 0.252491257341084
16 7 0.295556860216209
17 7 0.292937538175161
18 7 0.2919019399621
19 7 0.270913297428065
20 7 0.26932036531607
21 7 0.309250476601612
22 7 0.307092407823725
23 7 0.325192031027823
24 7 0.284340433806744
25 7 0.338255319803669
26 7 0.309653900667756
27 7 0.267897841539856
28 7 0.309397204918219
29 7 0.3320998200972
30 7 0.380752297153109
1 8 0.408252865273802
2 8 0.366540809368842
3 8 0.290749666809725
4 8 0.272815731777712
5 8 0.253591192574134
6 8 0.174031228500199
7 8 0.124121789241171
8 8 0.139198073673396
9 8 0.184944686728514
10 8 0.159408812443729
11 8 0.150601224738046
12 8 0.20629314817668
13 8 0.250338148484623
14 8 0.227280094445421
15 8 0.280812714641591
16 8 0.318941157476293
17 8 0.257099044000226
18 8 0.267090375804606
19 8 0.303229025252955
20 8 0.345734821387663
21 8 0.357101425257289
22 8 0.36060397245308
23 8 0.312972276951386
24 8 0.315475988459333
25 8 0.349703959396701
26 8 0.323530106999364
27 8 0.336973308267418
28 8 0.389123105837978
29 8 0.420455017517424
30 8 0.442136454554643
1 9 0.411903515680874
2 9 0.356186958103446
3 9 0.345760849118536
4 9 0.277235540208623
5 9 0.209863338786586
6 9 0.19039917343745
7 9 0.190280710830265
8 9 0.134631571671171
9 9 0.153738215595815
10 9 0.134317739215134
11 9 0.177862743531555
12 9 0.224073984109496
13 9 0.233880206988782
14 9 0.248889455147252
15 9 0.244858016485712
16 9 0.314530657367616
17 9 0.318210439491996
18 9 0.337300581632519
19 9 0.332579948843997
20 9 0.312040759940841
21 9 0.353132734092299
22 9 0.347247587271644
23 9 0.353339941661603
24 9 0.335633505572794
25 9 0.365124221125888
26 9 0.369175409871128
27 9 0.365434506669727
28 9 0.420563788196993
29 9 0.442054618139572
30 9 0.49194442594245
1 10 0.452430445119688
2 10 0.403014022034268
3 10 0.323218092402617
4 10 0.268606845392127
5 10 0.226317631068314
6 10 0.188268475403823
7 10 0.221603309732783
8 10 0.168256131736985
9 10 0.111640057158034
10 10 0.108210202043128
11 10 0.158758903227092
12 10 0.195580400414507
13 10 0.222306900823526
14 10 0.234195273405309
15 10 0.283180644387449
16 10 0.362715319454954
17 10 0.348994189587267
18 10 0.35374899255981
19 10 0.350179709222279
20 10 0.350712697566472
21 10 0.376730032360343
22 10 0.391705959202703
23 10 0.390958899922497
24 10 0.410010948802293
25 10 0.4047504697559
26 10 0.434162290800763
27 10 0.43071841325548
28 10 0.4435279058469
29 10 0.503072046642234
30 10 0.502745404928509
1 11 0.434028044863132
2 11 0.402143369388316
3 11 0.359375933424289
4 11 0.300831866120224
5 11 0.295791790927554
6 11 0.246434400341947
7 11 0.203795055683225
8 11 0.164395852205357
9 11 0.165748099623992
10 11 0.183376836450532
11 11 0.197887166298612
12 11 0.230437211151946
13 11 0.219737065060602
14 11 0.267029088794664
15 11 0.275699168894339
16 11 0.315636078929755
17 11 0.295505331875798
18 11 0.311596871251491
19 11 0.322104941457587
20 11 0.361494699109095
21 11 0.417282803187804
22 11 0.41554377553041
23 11 0.464053538133875
24 11 0.429864100562655
25 11 0.452651574042197
26 11 0.49959683481128
27 11 0.4648602779299
28 11 0.498908983448096
29 11 0.469104929988419
30 11 0.498237064744618
1 12 0.481410944784287
2 12 0.438472219256943
3 12 0.427071300575869
4 12 0.34815426702139
5 12 0.309915344325899
6 12 0.238729312584777
7 12 0.252493913492857
8 12 0.219915271970778
9 12 0.241227599532979
10 12 0.262354185526139
11 12 0.241052162711529
12 12 0.234787381489037
13 12 0.239133122474891
14 12 0.324059408355245
15 12 0.299819539018182
16 12 0.329908608860272
17 12 0.325376435802663
18 12 0.318589524002192
19 12 0.340798422463204
20 12 0.375375648651787
21 12 0.387021006644278
22 12 0.44682004364632
23 12 0.45641303119028
24 12 0.488859584836675
25 12 0.539837791725198
26 12 0.528574120544602
27 12 0.499365456188047
28 12 0.528878234176057
29 12 0.506024828339356
30 12 0.530240704825659
1 13 0.483843152512421
2 13 0.520372271637495
3 13 0.420833187234383
4 13 0.392337887587134
5 13 0.296026897956901
6 13 0.310911387857238
7 13 0.314139623858186
8 13 0.286556379343073
9 13 0.29622300967119
10 13 0.256004933314662
11 13 0.279862430252162
12 13 0.234706607346181
13 13 0.290394267262052
14 13 0.311458262018759
15 13 0.333923876162938
16 13 0.36337175118438
17 13 0.32056422900463
18 13 0.298794983994755
19 13 0.310636998199975
20 13 0.34725534925064
21 13 0.40916314491944
22 13 0.423540199282965
23 13 0.477464908496207
24 13 0.492879871251395
25 13 0.523375202627429
26 13 0.551708675359657
27 13 0.589697672407781
28 13 0.605300948312289
29 13 0.556729740944578
30 13 0.540174724233004
1 14 0.465338841612692
2 14 0.521557682804037
3 14 0.44998672698306
4 14 0.415453377083474
5 14 0.410831580612609
6 14 0.340120778295898
7 14 0.347679733474535
8 14 0.352842594315663
9 14 0.30687125440606
10 14 0.29872076981228
11 14 0.307976883762131
12 14 0.312231772358063
13 14 0.2736564531418
14 14 0.347016967708803
15 14 0.401564229046756
16 14 0.398142411537649
17 14 0.391227813003844
18 14 0.300237921798835
19 14 0.355233526886536
20 14 0.335456314130148
21 14 0.362974208536801
22 14 0.477714738099876
23 14 0.506640633753174
24 14 0.517163759307597
25 14 0.497276582154837
26 14 0.521152597049399
27 14 0.604181063677236
28 14 0.633760393712593
29 14 0.591660788222465
30 14 0.59266580846247
1 15 0.489838600761619
2 15 0.517678080938445
3 15 0.44714380638797
4 15 0.448093589485781
5 15 0.354699562012533
6 15 0.370468082691667
7 15 0.382884855562981
8 15 0.358596411116041
9 15 0.3225911421831
10 15 0.346017947902826
11 15 0.364562747620442
12 15 0.319234270669955
13 15 0.334667025003516
14 15 0.357998695907
15 15 0.342016288857366
16 15 0.370567859700409
17 15 0.319209384217811
18 15 0.309811974474852
19 15 0.300890516841789
20 15 0.339414031703698
21 15 0.392829919577963
22 15 0.465947519671942
23 15 0.527903781021971
24 15 0.511059677426197
25 15 0.518283645949738
26 15 0.609337561425586
27 15 0.570415853108467
28 15 0.615213865903356
29 15 0.598032529959383
30 15 0.656215908391551
1 16 0.4586009052804
2 16 0.436986476941497
3 16 0.455895666755925
4 16 0.415070265025922
5 16 0.416328111908363
6 16 0.355424609186062
7 16 0.365697602795242
8 16 0.361379573325053
9 16 0.315247571084989
10 16 0.37458404816433
11 16 0.406445094542875
12 16 0.348197653855559
13 16 0.413142622204714
14 16 0.401262641054482
15 16 0.388842956556326
16 16 0.386383042397631
17 16 0.356424483289396
18 16 0.316599974914578
19 16 0.29645792010932
20 16 0.375649509158231
21 16 0.455844525737544
22 16 0.445365953595378
23 16 0.448375333807088
24 16 0.417538169616295
25 16 0.461978217679755
26 16 0.563789920374779
27 16 0.585289440609427
28 16 0.663097151407052
29 16 0.705495764624679
30 16 0.661733294911155
1 17 0.367064421311572
2 17 0.416432323071364
3 17 0.444405435268495
4 17 0.430741817346392
5 17 0.454231838030906
6 17 0.420912897311695
7 17 0.420000012327775
8 17 0.381414983583794
9 17 0.359526780560296
10 17 0.42211724324419
11 17 0.349109138943453
12 17 0.390326905542859
13 17 0.464849908646753
14 17 0.464684171542266
15 17 0.438681165378625
16 17 0.440690162535585
17 17 0.405799698653833
18 17 0.356518909479589
19 17 0.360107846165528
20 17 0.442845154100436
21 17 0.50091820117437
22 17 0.485596297943083
23 17 0.496100660399105
24 17 0.450902867727592
25 17 0.488538676987598
26 17 0.5627333396957
27 17 0.614586486200595
28 17 0.663224292986055
29 17 0.705825388843246
30 17 0.690628926532298
1 18 0.316145638502778
2 18 0.424871399984413
3 18 0.452921940841251
4 18 0.486376941235878
5 18 0.506695300555442
6 18 0.441928143009248
7 18 0.42829585597472
8 18 0.419821397648805
9 18 0.377206058923907
10 18 0.375302900859771
11 18 0.418720007669316
12 18 0.445965667458615
13 18 0.478509810990156
14 18 0.457979114200558
15 18 0.494666325956469
16 18 0.488493003780411
17 18 0.409562106759061
18 18 0.413878513030908
19 18 0.458863362266428
20 18 0.474245929116812
21 18 0.5209710673604
22 18 0.542653124758987
23 18 0.520691928929248
24 18 0.490830309323022
25 18 0.505877369235174
26 18 0.563474477401966
27 18 0.653655991681506
28 18 0.692825373025786
29 18 0.652619636352515
30 18 0.66052646306397
1 19 0.377246426519558
2 19 0.445722117594365
3 19 0.464934126604867
4 19 0.533310223806
5 19 0.526813567555824
6 19 0.548053941067853
7 19 0.501618972739669
8 19 0.481557986167661
9 19 0.520394967147534
10 19 0.480499214980677
11 19 0.483586434262393
12 19 0.530523892229642
13 19 0.502337569200495
14 19 0.494310715601301
15 19 0.498091400803666
16 19 0.497999374432894
17 19 0.444957159023066
18 19 0.514912291158415
19 19 0.501385334113666
20 19 0.524318572393191
21 19 0.5561627889268
22 19 0.545163717117034
23 19 0.566482865835087
24 19 0.570557861587699
25 19 0.552471463553114
26 19 0.577304494942403
27 19 0.706342797591655
28 19 0.699393301722822
29 19 0.641147566443247
30 19 0.665311641923572
1 20 0.477552244526383
2 20 0.474642285985551
3 20 0.48828970665333
4 20 0.524426442416869
5 20 0.575694758895991
6 20 0.578080336560033
7 20 0.590536385505722
8 20 0.550391440893286
9 20 0.616777722921553
10 20 0.559238595201675
11 20 0.544452239740807
12 20 0.578107230580052
13 20 0.537707174852485
14 20 0.541852071242952
15 20 0.548678725903931
16 20 0.522377517893298
17 20 0.498936922765092
18 20 0.517689597614008
19 20 0.555404315132406
20 20 0.593169101096914
21 20 0.600379639350293
22 20 0.609728791536844
23 20 0.634431053314741
24 20 0.617879667214171
25 20 0.680966763210467
26 20 0.708818011463649
27 20 0.709050177789476
28 20 0.707160971147916
29 20 0.67184952314485
30 20 0.631527789469902
1 21 0.521998655173135
2 21 0.530996295482713
3 21 0.581369895184934
4 21 0.647986500222011
5 21 0.664810760516189
6 21 0.686133054860638
7 21 0.59675885870864
8 21 0.56526831295732
9 21 0.607816946909876
10 21 0.624175563983847
11 21 0.591721606409624
12 21 0.569872525333686
13 21 0.643209350856415
14 21 0.617390489884395
15 21 0.576322943934698
16 21 0.554257689148666
17 21 0.528849000418158
18 21 0.527594043998824
19 21 0.615899393539649
20 21 0.628477649454796
21 21 0.654635163384082
22 21 0.676792719069195
23 21 0.661440614049122
24 21 0.662841817084021
25 21 0.68863062833489
26 21 0.688001345736736
27 21 0.683692240570908
28 21 0.683259263278888
29 21 0.617729059217475
30 21 0.619064292421492
1 22 0.620126826026268
2 22 0.579163209624688
3 22 0.67752514166676
4 22 0.719653309733901
5 22 0.693724900337764
6 22 0.733854035429643
7 22 0.741190113333198
8 22 0.642817112470633
9 22 0.690005607106473
10 22 0.664818863809609
11 22 0.675791974480689
12 22 0.679787402716513
13 22 0.690717273308869
14 22 0.59665704756303
15 22 0.583392162687566
16 22 0.581187538449426
17 22 0.603154203035446
18 22 0.634687680268181
19 22 0.687471631829723
20 22 0.733342502665604
21 22 0.696191889546086
22 22 0.69341135697231
23 22 0.6551778250834
24 22 0.724576983485851
25 22 0.740182304957439
26 22 0.698630984786805
27 22 0.709992409217947
28 22 0.683343136613561
29 22 0.649245601500778
30 22 0.663402530075446
1 23 0.598450437707915
2 23 0.671064450636545
3 23 0.683642772392764
4 23 0.752775812088182
5 23 0.805572537751967
6 23 0.813514991254349
7 23 0.775427579745973
8 23 0.737848452527959
9 23 0.710679498094263
10 23 0.676507863189754
11 23 0.710453477786651
12 23 0.743517267889125
13 23 0.739584140716616
14 23 0.684857907898127
15 23 0.683427302945969
16 23 0.689915500724816
17 23 0.743290525368702
18 23 0.703176630059697
19 23 0.722336416186575
20 23 0.790604332899096
21 23 0.762947378338946
22 23 0.729747002611708
23 23 0.726104893230638
24 23 0.758073639231235
25 23 0.737469596248995
26 23 0.709167567169853
27 23 0.712944486956144
28 23 0.681550376652445
29 23 0.730001963782009
30 23 0.710947369774919
1 24 0.636813513510102
2 24 0.708444879817194
3 24 0.697743944644384
4 24 0.768125111966999
5 24 0.858357053850415
6 24 0.853661824603762
7 24 0.836162745330067
8 24 0.82112512311304
9 24 0.834171600838899
10 24 0.791137993634844
11 24 0.767168241743692
12 24 0.754836660139903
13 24 0.816001104557741
14 24 0.772512344733095
15 24 0.740135861138071
16 24 0.739162946222895
17 24 0.763226591645697
18 24 0.75310179619869
19 24 0.801672420030562
20 24 0.826880435737749
21 24 0.840764161229725
22 24 0.785686869395001
23 24 0.789256838802643
24 24 0.756769313642032
25 24 0.77502439415768
26 24 0.745012735990484
27 24 0.71976943003428
28 24 0.728298063273527
29 24 0.725375236405651
30 24 0.69171108653479
1 25 0.694583467339029
2 25 0.733460747550044
3 25 0.72785041006287
4 25 0.809770754274191
5 25 0.826288148041019
6 25 0.859922700099163
7 25 0.886351363354754
8 25 0.853358837263866
9 25 0.845399180986295
10 25 0.820368557337814
11 25 0.749918547026908
12 25 0.821115264419682
13 25 0.862390327584376
14 25 0.865400777157193
15 25 0.814148655483709
16 25 0.820232147610443
17 25 0.84977881267363
18 25 0.856029629333374
19 25 0.831076135974979
20 25 0.851707295242038
21 25 0.833024428765653
22 25 0.803558134466924
23 25 0.789185400416841
24 25 0.721510790136106
25 25 0.75469403417029
26 25 0.710459778002062
27 25 0.71645178658795
28 25 0.729801546214646
29 25 0.734510793432261
30 25 0.723234763312481
1 26 0.699221444084927
2 26 0.702503421272073
3 26 0.732424859768848
4 26 0.753749316614749
5 26 0.80872337483301
6 26 0.843917983395085
7 26 0.875764313904555
8 26 0.861864045937763
9 26 0.832538378562074
10 26 0.737332488986393
11 26 0.773980516316189
12 26 0.809464795689182
13 26 0.773713748118295
14 26 0.84666356978225
15 26 0.886096939075865
16 26 0.862039909934721
17 26 0.849019004091919
18 26 0.855128066878538
19 26 0.839059824881048
20 26 0.808633041073672
21 26 0.845953278346791
22 26 0.912059070815853
23 26 0.881878736313586
24 26 0.788042427809416
25 26 0.750990691290051
26 26 0.719589849441392
27 26 0.734548029814549
28 26 0.733536189479239
29 26 0.728589525850264
30 26 0.795518319679632
1 27 0.70120469555159
2 27 0.696928333257609
3 27 0.651384492628233
4 27 0.689947017585168
5 27 0.785523365299228
6 27 0.792353844089114
7 27 0.807537942990361
8 27 0.831358506798455
9 27 0.831737372446679
10 27 0.771278102902711
11 27 0.820429022080636
12 27 0.868490867998863
13 27 0.847479390149329
14 27 0.857181403774982
15 27 0.87322760419242
16 27 0.886407817862047
17 27 0.886899958302666
18 27 0.834072374669586
19 27 0.814176540778623
20 27 0.827416294121196
21 27 0.833676574478111
22 27 0.913706122779931
23 27 0.912219984028856
24 27 0.863607787000999
25 27 0.829114431757003
26 27 0.808028651905901
27 27 0.775403139163016
28 27 0.738714555990816
29 27 0.75436069214036
30 27 0.83252107066978
1 28 0.701764708909398
2 28 0.685192255531481
3 28 0.694282425886411
4 28 0.734708507538314
5 28 0.775242887363739
6 28 0.787199192830351
7 28 0.782065709650767
8 28 0.782222353039979
9 28 0.841550581092277
10 28 0.873405914979191
11 28 0.829322423302922
12 28 0.863377066717141
13 28 0.836787177923416
14 28 0.846273231918093
15 28 0.878299443400595
16 28 0.91827775763478
17 28 0.921296494651583
18 28 0.903099475969459
19 28 0.881210432206087
20 28 0.858843417935136
21 28 0.878406963417788
22 28 0.900446285808749
23 28 0.939889818521386
24 28 0.867092571949305
25 28 0.834140047299033
26 28 0.844128302069736
27 28 0.762262146047757
28 28 0.801043272776557
29 28 0.805850110057476
30 28 0.849688953257228
1 29 0.730168217641121
2 29 0.72622174511999
3 29 0.750975043510652
4 29 0.736975765199207
5 29 0.800762248312235
6 29 0.79097657787082
7 29 0.831012035291883
8 29 0.838147591375029
9 29 0.791835882346427
10 29 0.812524360318084
11 29 0.817796324714544
12 29 0.837610826149166
13 29 0.807189173134502
14 29 0.8012595460448
15 29 0.886731285572558
16 29 0.940800894290508
17 29 0.906294914778679
18 29 0.892504504625676
19 29 0.871788977200795
20 29 0.887334048825075
21 29 0.84059865482103
22 29 0.86487898847618
23 29 0.96477554253299
24 29 1
25 29 0.922596337715686
26 29 0.862283780172531
27 29 0.865439051756652
28 29 0.847098711269655
29 29 0.841678655729772
30 29 0.906408746242181
1 30 0.714491686413231
2 30 0.69185359204598
3 30 0.775351567368192
4 30 0.79833706715638
5 30 0.791948960814799
6 30 0.799803236612579
7 30 0.804706993929041
8 30 0.854348531495631
9 30 0.843350419135129
10 30 0.840299924851134
11 30 0.865101601083979
12 30 0.820369462422334
13 30 0.798123641604175
14 30 0.792924768944451
15 30 0.851610990021841
16 30 0.872988527362005
17 30 0.871057204347973
18 30 0.882622576221478
19 30 0.878866592781998
20 30 0.936165353209112
21 30 0.858983566081386
22 30 0.859326844307777
23 30 0.93684437786769
24 30 0.963293742524611
25 30 0.983305134574621
26 30 0.909058339850336
27 30 0.812917165182398
28 30 0.817543276509704
29 30 0.834393433092281
30 30 0.93414175985515
