## Supplementary material for "To disperse or compete? Coevolution of traits leads to a limited number of reproductive strategies": Rasters used: raster008.csv

x "y" "K"
1 1 0.31791422363759
2 1 0.319742680342088
3 1 0.277552124193976
4 1 0.248032090552544
5 1 0.241982394519046
6 1 0.249274851738888
7 1 0.229848504269163
8 1 0.239748165347417
9 1 0.242977528398347
10 1 0.248154207283198
11 1 0.305238657886854
12 1 0.25358392239539
13 1 0.251928863075985
14 1 0.307632345917911
15 1 0.291145607885161
16 1 0.414845917396489
17 1 0.376735804900988
18 1 0.450277471770689
19 1 0.457095184011116
20 1 0.366303750539492
21 1 0.376256298307707
22 1 0.286302987361861
23 1 0.220800895168569
24 1 0.201442631079193
25 1 0.203971607772355
26 1 0.205648201123709
27 1 0.0940631944960079
28 1 0.0887607722538535
29 1 0.0412086186823591
30 1 0
1 2 0.297839201087807
2 2 0.262505512654952
3 2 0.268761009448898
4 2 0.279365292686516
5 2 0.27213227025051
6 2 0.316391557463544
7 2 0.308752075540795
8 2 0.300529115635882
9 2 0.287740173647014
10 2 0.346653795263503
11 2 0.401987919879392
12 2 0.305108966037933
13 2 0.313048974729856
14 2 0.372589215890655
15 2 0.403479314307954
16 2 0.446936097310329
17 2 0.458429939029626
18 2 0.521198996131213
19 2 0.465010308501308
20 2 0.453911636144823
21 2 0.406711945000221
22 2 0.347237395543171
23 2 0.261383381434497
24 2 0.231500557549666
25 2 0.180652381240658
26 2 0.147729738031394
27 2 0.12916985676454
28 2 0.0911452110069575
29 2 0.0471985708203761
30 2 0.0351295705301067
1 3 0.345150023659372
2 3 0.338337266723087
3 3 0.377974199968334
4 3 0.337096082778329
5 3 0.299743363589862
6 3 0.354772172136373
7 3 0.369152707914814
8 3 0.309265239688435
9 3 0.382651979414128
10 3 0.335050720641269
11 3 0.299300305787297
12 3 0.289996418348461
13 3 0.37460950710906
14 3 0.351929284869425
15 3 0.386363413630971
16 3 0.417808796599461
17 3 0.495286277418252
18 3 0.570930197900308
19 3 0.555890402386672
20 3 0.437106030308442
21 3 0.407158749614757
22 3 0.399142711766846
23 3 0.314948828927944
24 3 0.255074937650583
25 3 0.201433294274476
26 3 0.181322557433579
27 3 0.177374318315196
28 3 0.039011270560462
29 3 0.0636791977377479
30 3 0.0947394931951462
1 4 0.41943002045654
2 4 0.400431414520722
3 4 0.406412584190501
4 4 0.420324580074675
5 4 0.435659924980752
6 4 0.442266924803221
7 4 0.383656225566419
8 4 0.355131372145382
9 4 0.419178970487132
10 4 0.337284072946861
11 4 0.375524856119298
12 4 0.408266189974393
13 4 0.384657050763186
14 4 0.360592663726528
15 4 0.36559968857506
16 4 0.413067546118424
17 4 0.451025372486635
18 4 0.514323777330078
19 4 0.496081418990099
20 4 0.436707332925932
21 4 0.38254371919723
22 4 0.393416002516668
23 4 0.335499565009892
24 4 0.273606086940199
25 4 0.258046415030648
26 4 0.210986924976216
27 4 0.224510590190701
28 4 0.182762260187352
29 4 0.112878519846609
30 4 0.0998918356124711
1 5 0.478182764877805
2 5 0.460376472790724
3 5 0.490722725139902
4 5 0.476708452112252
5 5 0.477107128426723
6 5 0.459309454462516
7 5 0.449480737850823
8 5 0.319049399907552
9 5 0.340942507103343
10 5 0.367183719938963
11 5 0.426753073414927
12 5 0.425396619360904
13 5 0.476668529361294
14 5 0.443951371116617
15 5 0.452695290862424
16 5 0.479884355892537
17 5 0.462977847754397
18 5 0.503529660237107
19 5 0.533746719798668
20 5 0.498953772649609
21 5 0.426092111920451
22 5 0.372331973970368
23 5 0.290242431104954
24 5 0.310061493896374
25 5 0.23098607384445
26 5 0.247605864987855
27 5 0.235179055482445
28 5 0.195323162345415
29 5 0.144823847898206
30 5 0.0882370486895956
1 6 0.494500241933794
2 6 0.508223262266199
3 6 0.482072034902983
4 6 0.456239269538277
5 6 0.512461998937064
6 6 0.430406719728943
7 6 0.425425738707617
8 6 0.381468909072924
9 6 0.343918057806294
10 6 0.398319478204499
11 6 0.458624821480181
12 6 0.469024486870001
13 6 0.466391865917823
14 6 0.53506089762855
15 6 0.498266360246025
16 6 0.530474476705899
17 6 0.555047043271068
18 6 0.560543576368122
19 6 0.592173579961938
20 6 0.547472925117847
21 6 0.447234246367329
22 6 0.407773966001281
23 6 0.290480394975886
24 6 0.256042043116757
25 6 0.280012666168768
26 6 0.312704744839356
27 6 0.220465817147823
28 6 0.248086190167941
29 6 0.220378079172758
30 6 0.135507232390442
1 7 0.524058003337309
2 7 0.512526689430184
3 7 0.536383988061781
4 7 0.469759176668573
5 7 0.478795457406103
6 7 0.448360399582963
7 7 0.386519235853734
8 7 0.347857685719215
9 7 0.368053718689031
10 7 0.383022154017126
11 7 0.445617815543064
12 7 0.469104709627238
13 7 0.507524883375003
14 7 0.539730803307398
15 7 0.536356515085044
16 7 0.580948170731578
17 7 0.634708882327323
18 7 0.584081060620469
19 7 0.568319203226148
20 7 0.55465132060293
21 7 0.476046867893038
22 7 0.436767531478209
23 7 0.302192269263892
24 7 0.267983156431403
25 7 0.31667532902474
26 7 0.31219988740024
27 7 0.298558737209189
28 7 0.280563276037405
29 7 0.278178562016759
30 7 0.185547385449233
1 8 0.569105963697184
2 8 0.558055615771158
3 8 0.519980066013109
4 8 0.541338257178463
5 8 0.463834438534774
6 8 0.52056825330193
7 8 0.475134013941229
8 8 0.425087558505479
9 8 0.459548878947892
10 8 0.475485308031464
11 8 0.45298061254565
12 8 0.475636839497738
13 8 0.511780335974353
14 8 0.510033613085598
15 8 0.609462843897485
16 8 0.616343213444133
17 8 0.641180441556657
18 8 0.656756440502339
19 8 0.631582155615711
20 8 0.561836132064418
21 8 0.488551286576338
22 8 0.38846570519985
23 8 0.307546976434571
24 8 0.31594467317959
25 8 0.339552961365774
26 8 0.313598994508106
27 8 0.332169838133328
28 8 0.250358345897546
29 8 0.218771218819225
30 8 0.22950944197617
1 9 0.568560039034681
2 9 0.565064343011138
3 9 0.583311604027275
4 9 0.574830932358078
5 9 0.507565031147406
6 9 0.499752461771803
7 9 0.457802886293824
8 9 0.422310717350678
9 9 0.427214650074709
10 9 0.492528926858277
11 9 0.49696814517854
12 9 0.526326396382264
13 9 0.542457812784195
14 9 0.513514678642143
15 9 0.578971680628691
16 9 0.637609401081536
17 9 0.562217121859518
18 9 0.592312631734034
19 9 0.57577838366351
20 9 0.593323882596769
21 9 0.481236762548523
22 9 0.376437215796006
23 9 0.385918351120625
24 9 0.333638126557456
25 9 0.382432341485962
26 9 0.406758831803302
27 9 0.328897855113505
28 9 0.304020561194619
29 9 0.277113541568302
30 9 0.268975859005106
1 10 0.576943615996969
2 10 0.564567152210362
3 10 0.621367832254498
4 10 0.590624341211106
5 10 0.595680477390366
6 10 0.520975968856379
7 10 0.463708445919344
8 10 0.435288697483968
9 10 0.425228284119945
10 10 0.50716480972595
11 10 0.497535846676517
12 10 0.545649655092183
13 10 0.599757735564349
14 10 0.571697641632348
15 10 0.57721560578482
16 10 0.625796062007331
17 10 0.604427518958734
18 10 0.656367180297225
19 10 0.592840635360008
20 10 0.515146542561591
21 10 0.49344405066682
22 10 0.442005910480345
23 10 0.425419781130906
24 10 0.377053508387626
25 10 0.394352807695638
26 10 0.415114863180191
27 10 0.385696087836628
28 10 0.395645315675061
29 10 0.372523206583526
30 10 0.349881369314402
1 11 0.643077770672424
2 11 0.649081961596939
3 11 0.689284825633478
4 11 0.710955108295868
5 11 0.639542235713767
6 11 0.583462273375598
7 11 0.544017439202428
8 11 0.543267118685293
9 11 0.572249070389864
10 11 0.599444272905156
11 11 0.613382383919652
12 11 0.603701832310237
13 11 0.615870977108164
14 11 0.570768331508774
15 11 0.557910000359138
16 11 0.694234574801948
17 11 0.661413723645747
18 11 0.616839576173363
19 11 0.631779208221868
20 11 0.559913776793108
21 11 0.520783669086709
22 11 0.486932427591632
23 11 0.422491194359798
24 11 0.403983927880659
25 11 0.406259175074713
26 11 0.375005764094198
27 11 0.408503888499903
28 11 0.423526546033371
29 11 0.423197985018976
30 11 0.395672775674266
1 12 0.666672800712514
2 12 0.716754240021785
3 12 0.739923339803999
4 12 0.714408510636633
5 12 0.737866468677788
6 12 0.733309448239783
7 12 0.70971868570261
8 12 0.658323290680724
9 12 0.724136542665351
10 12 0.668771194698258
11 12 0.706256075330111
12 12 0.693139040588613
13 12 0.72303358673738
14 12 0.662290835914133
15 12 0.648406080721011
16 12 0.691951769759171
17 12 0.672719453983087
18 12 0.650415794926292
19 12 0.667758418920793
20 12 0.531967202827414
21 12 0.467473030314386
22 12 0.486986217695813
23 12 0.43444245228695
24 12 0.405985063354977
25 12 0.392716915184482
26 12 0.384391732132607
27 12 0.383157603886146
28 12 0.391606555427315
29 12 0.403896127871838
30 12 0.418719637168845
1 13 0.702158698546459
2 13 0.766003844150791
3 13 0.767516600200287
4 13 0.814620688160965
5 13 0.791654928944805
6 13 0.78303742168609
7 13 0.781168816505046
8 13 0.685496896583268
9 13 0.779661768564948
10 13 0.768969203015098
11 13 0.819047292826304
12 13 0.790333269890454
13 13 0.740714089551716
14 13 0.736585337502541
15 13 0.648852091631817
16 13 0.62811300824132
17 13 0.670234681167672
18 13 0.635471296846618
19 13 0.629443807451434
20 13 0.571703154754376
21 13 0.556678668716469
22 13 0.455270974824755
23 13 0.465091095719908
24 13 0.42303618233714
25 13 0.405461733855736
26 13 0.374675785714511
27 13 0.39991626997287
28 13 0.403812379396653
29 13 0.422603311425052
30 13 0.440517823824635
1 14 0.765840901430411
2 14 0.79596418718304
3 14 0.815130539349976
4 14 0.818591932376015
5 14 0.84995935290576
6 14 0.852667811308451
7 14 0.814625439307946
8 14 0.732380721683339
9 14 0.808069552970071
10 14 0.814074766602683
11 14 0.874824228965391
12 14 0.817063159754498
13 14 0.741455933614159
14 14 0.715744871762078
15 14 0.695454588630424
16 14 0.633208505037821
17 14 0.632313706553291
18 14 0.673536571912839
19 14 0.57041211184757
20 14 0.592246841846241
21 14 0.49403501073158
22 14 0.493702921835819
23 14 0.500167695207984
24 14 0.488158076401727
25 14 0.512664273995104
26 14 0.460186371941208
27 14 0.494895654004804
28 14 0.430573752918944
29 14 0.47062687856205
30 14 0.463273886628956
1 15 0.824762685245401
2 15 0.844178859474248
3 15 0.860235653604759
4 15 0.902450352548784
5 15 0.935711580033596
6 15 0.977809982086768
7 15 0.921723804996908
8 15 0.837664429904283
9 15 0.804711421504249
10 15 0.864749498069313
11 15 0.833728560606924
12 15 0.7954735850352
13 15 0.730847020068262
14 15 0.699361009288516
15 15 0.681284727227281
16 15 0.609758210994391
17 15 0.666441316829849
18 15 0.690166663688369
19 15 0.673785686548175
20 15 0.596209984917428
21 15 0.537388062975454
22 15 0.601314101995285
23 15 0.558796241366263
24 15 0.596414381193804
25 15 0.593350332997179
26 15 0.541369737651587
27 15 0.507034685960291
28 15 0.47620837339976
29 15 0.442165509010487
30 15 0.537760906226884
1 16 0.79491057488101
2 16 0.823924682800966
3 16 0.897986669366707
4 16 0.964813142564964
5 16 0.970767382034473
6 16 0.998595666429995
7 16 0.954448031363798
8 16 0.925207302969302
9 16 0.8869465473115
10 16 0.890799067491792
11 16 0.872988949455041
12 16 0.783644666487637
13 16 0.737626188618803
14 16 0.711026834209704
15 16 0.62576570964621
16 16 0.602532452356309
17 16 0.605632301152674
18 16 0.608580423554722
19 16 0.622644493165652
20 16 0.63302312038453
21 16 0.612931498043562
22 16 0.653237042680973
23 16 0.617552309267607
24 16 0.59737489992918
25 16 0.5322471671359
26 16 0.475874629513531
27 16 0.48705608490709
28 16 0.483524209534822
29 16 0.457454731907732
30 16 0.49197394721811
1 17 0.783344590867564
2 17 0.869008311054886
3 17 0.941861795855351
4 17 0.974796037392665
5 17 0.960496782256112
6 17 0.973848271018181
7 17 0.981355857492011
8 17 0.980473194807242
9 17 0.899972511374403
10 17 0.909367458489014
11 17 0.914578101194004
12 17 0.793513770831946
13 17 0.728256218272674
14 17 0.728398870141321
15 17 0.622131339201611
16 17 0.570202303558339
17 17 0.630445321709004
18 17 0.601814330525658
19 17 0.651003361427132
20 17 0.697162474636365
21 17 0.660002301979339
22 17 0.632411778563831
23 17 0.64584949288022
24 17 0.571059134794145
25 17 0.563878373973285
26 17 0.545473977693095
27 17 0.50662600244543
28 17 0.462457070710291
29 17 0.538228546822407
30 17 0.534349667693145
1 18 0.785388069042273
2 18 0.861022265330941
3 18 0.946619813974798
4 18 0.927918429147857
5 18 0.984275822464105
6 18 0.954903482651266
7 18 0.97247118814494
8 18 1
9 18 0.936177319075011
10 18 0.912032812142575
11 18 0.8979892497517
12 18 0.833530496861672
13 18 0.775278735361386
14 18 0.70490187345786
15 18 0.672792406278284
16 18 0.665543201911104
17 18 0.643012139058809
18 18 0.636605362534243
19 18 0.649823863468525
20 18 0.656288050748129
21 18 0.678668497403535
22 18 0.647272209202086
23 18 0.625727400182264
24 18 0.571066049794694
25 18 0.505528868195797
26 18 0.512707075626611
27 18 0.459557880598636
28 18 0.493039990849377
29 18 0.520202919427873
30 18 0.526183165001091
1 19 0.776122518749529
2 19 0.851374552037215
3 19 0.914457262594508
4 19 0.922661206382906
5 19 0.943628530626769
6 19 0.949008969279055
7 19 0.973776428435302
8 19 0.980402517961791
9 19 0.924039748244937
10 19 0.871024951944561
11 19 0.856123031105243
12 19 0.801499601007584
13 19 0.71365984697415
14 19 0.712040090191727
15 19 0.736073114618219
16 19 0.745726839004229
17 19 0.7405863165828
18 19 0.683818211697366
19 19 0.727890238073276
20 19 0.674380768971377
21 19 0.706591957258266
22 19 0.647458373310734
23 19 0.634131995894955
24 19 0.556031650152588
25 19 0.458160666929508
26 19 0.545742070275926
27 19 0.559390259801016
28 19 0.501447225122602
29 19 0.527279604744846
30 19 0.565092377965929
1 20 0.728187331858665
2 20 0.81031298463675
3 20 0.892196056147969
4 20 0.932931448840725
5 20 0.918609660083045
6 20 0.966304499379851
7 20 0.97003246425632
8 20 0.910319952956763
9 20 0.953008881474217
10 20 0.93894534592255
11 20 0.83666050965592
12 20 0.783723238786086
13 20 0.786341431482326
14 20 0.723142193985862
15 20 0.739629037628286
16 20 0.775959011799983
17 20 0.713284746176375
18 20 0.672740196295194
19 20 0.765404966873867
20 20 0.765172901000995
21 20 0.739323168566157
22 20 0.6846713483989
23 20 0.607125583568492
24 20 0.572271268262484
25 20 0.481437785351249
26 20 0.573036184873319
27 20 0.591357066510021
28 20 0.503713109327275
29 20 0.550922708743945
30 20 0.556144115878491
1 21 0.776024355697526
2 21 0.738457427421526
3 21 0.882741801474753
4 21 0.925764420859745
5 21 0.887790920993473
6 21 0.929941475189146
7 21 0.951531582478383
8 21 0.901707251241429
9 21 0.915795290576186
10 21 0.918218809185732
11 21 0.896210314402942
12 21 0.827085160301284
13 21 0.842616890805509
14 21 0.78500315855082
15 21 0.867406434498937
16 21 0.846620800719728
17 21 0.794451063367403
18 21 0.75637740276914
19 21 0.748921787435952
20 21 0.762032925799937
21 21 0.710155892545545
22 21 0.665697886336027
23 21 0.63853831309269
24 21 0.571579696469404
25 21 0.615845561879774
26 21 0.627924034816827
27 21 0.64393085008124
28 21 0.612040096604429
29 21 0.609458886309876
30 21 0.578320319460792
1 22 0.799642968882774
2 22 0.749633374892856
3 22 0.785123438253608
4 22 0.873348594383379
5 22 0.90393161852658
6 22 0.836840496375494
7 22 0.890029768371753
8 22 0.875120985170834
9 22 0.875375342195729
10 22 0.870378194102479
11 22 0.872666135059131
12 22 0.776334536946205
13 22 0.836168250086982
14 22 0.866650852954191
15 22 0.897920628690196
16 22 0.822565668276989
17 22 0.822530622478495
18 22 0.85287825076868
19 22 0.819147553123018
20 22 0.777879142092923
21 22 0.771296055608309
22 22 0.748654393411481
23 22 0.703226750469911
24 22 0.613103165363039
25 22 0.62545813340319
26 22 0.66761155615992
27 22 0.670149449226147
28 22 0.655536697702401
29 22 0.590344635451942
30 22 0.547095506548286
1 23 0.828373421584678
2 23 0.728485313721491
3 23 0.796309446490482
4 23 0.802434333570878
5 23 0.89113301693438
6 23 0.88447431360316
7 23 0.844896207567228
8 23 0.783637333875526
9 23 0.821605633843245
10 23 0.855080602900037
11 23 0.814293587026643
12 23 0.784473029324956
13 23 0.855298373198453
14 23 0.866757361566968
15 23 0.841338111625692
16 23 0.860005838307441
17 23 0.838386388672733
18 23 0.849423132521126
19 23 0.839539168977304
20 23 0.849764494229714
21 23 0.805415737015538
22 23 0.750154999892244
23 23 0.691342977216437
24 23 0.635920421945359
25 23 0.591982809452793
26 23 0.708701846009107
27 23 0.68248815884984
28 23 0.655221103457528
29 23 0.62864295048299
30 23 0.590516781477118
1 24 0.851410039747462
2 24 0.868011685136749
3 24 0.762013634918569
4 24 0.753520547961041
5 24 0.848617529182195
6 24 0.900791459333134
7 24 0.832346621622127
8 24 0.781555257079545
9 24 0.752849078006961
10 24 0.779139435459476
11 24 0.783579314870446
12 24 0.785182424924577
13 24 0.818159876979504
14 24 0.814992546702889
15 24 0.827471847644098
16 24 0.821364149482444
17 24 0.867847403755535
18 24 0.819384199612093
19 24 0.784260446455485
20 24 0.782223232668938
21 24 0.787818754420043
22 24 0.727073165458276
23 24 0.644042966733534
24 24 0.58251702207783
25 24 0.593820322758011
26 24 0.718149785472889
27 24 0.741617735475297
28 24 0.635598396274663
29 24 0.584629762959616
30 24 0.562548599761182
1 25 0.924494666504777
2 25 0.887645522254728
3 25 0.811680168841948
4 25 0.787968256893975
5 25 0.828670842245549
6 25 0.786441839137209
7 25 0.723385467091218
8 25 0.740120154798954
9 25 0.744757836768968
10 25 0.70798189825984
11 25 0.722485416370886
12 25 0.715075715132399
13 25 0.725379846875496
14 25 0.791185112437249
15 25 0.765522150915724
16 25 0.757325610085999
17 25 0.757873069344114
18 25 0.728762988036929
19 25 0.73374962839458
20 25 0.712588805023366
21 25 0.68074683296496
22 25 0.65187975554167
23 25 0.621323090350489
24 25 0.683321820309176
25 25 0.691116983214381
26 25 0.707228188919474
27 25 0.716010217558041
28 25 0.615305714852732
29 25 0.54924968754582
30 25 0.576695433957181
1 26 0.935133685955249
2 26 0.914480412029385
3 26 0.859734112941778
4 26 0.827319494527619
5 26 0.784107213300926
6 26 0.700960084112079
7 26 0.702709871969784
8 26 0.750924707619539
9 26 0.762134136009189
10 26 0.686475638974642
11 26 0.737197080452641
12 26 0.686674934093479
13 26 0.762893231407743
14 26 0.798070906826862
15 26 0.765946178891157
16 26 0.750626652308005
17 26 0.718604345684176
18 26 0.728919145565427
19 26 0.717874812271611
20 26 0.650060740093023
21 26 0.667598543305605
22 26 0.640302024289419
23 26 0.627231645827441
24 26 0.69178376669769
25 26 0.666889601632749
26 26 0.648527315346879
27 26 0.581948585665641
28 26 0.612242349422085
29 26 0.575725878825795
30 26 0.562634261108697
1 27 0.961982324272511
2 27 0.888347609569881
3 27 0.86021255446685
4 27 0.825606976018058
5 27 0.789801455455668
6 27 0.678484872818769
7 27 0.651573951595077
8 27 0.679221423055415
9 27 0.771551746864711
10 27 0.744191526955103
11 27 0.749588639752244
12 27 0.764396943379019
13 27 0.827279600211922
14 27 0.837857921013656
15 27 0.851569044788272
16 27 0.731023980553488
17 27 0.679266451800579
18 27 0.641147879146524
19 27 0.663036021321103
20 27 0.674269094829909
21 27 0.651358706079091
22 27 0.613942723094525
23 27 0.611403460805844
24 27 0.593345989233811
25 27 0.635107449808017
26 27 0.611534438349108
27 27 0.571033794806702
28 27 0.551398918566879
29 27 0.552700815433187
30 27 0.512819347492846
1 28 0.904958778887768
2 28 0.816376505519054
3 28 0.819519240848688
4 28 0.712832327355161
5 28 0.762746301789846
6 28 0.664682626264239
7 28 0.618950841559522
8 28 0.669948186662885
9 28 0.75018007839282
10 28 0.742107548307477
11 28 0.767947000108355
12 28 0.789239924555366
13 28 0.849741616818831
14 28 0.792536451493609
15 28 0.727682272858389
16 28 0.662256690782831
17 28 0.630328957058394
18 28 0.641271308340417
19 28 0.647368798810472
20 28 0.6732583014375
21 28 0.692838248595698
22 28 0.627315218339827
23 28 0.57326818913035
24 28 0.578251996166543
25 28 0.672724058154552
26 28 0.652756307327418
27 28 0.667964660316495
28 28 0.56626430430267
29 28 0.576498676602234
30 28 0.52487370591019
1 29 0.846632817112322
2 29 0.829998059827632
3 29 0.768246264578399
4 29 0.785163702661238
5 29 0.74355794774619
6 29 0.623512108166956
7 29 0.591225794082805
8 29 0.632763044364216
9 29 0.750219545952725
10 29 0.793040524386576
11 29 0.80121442973045
12 29 0.785914193504205
13 29 0.764188183519437
14 29 0.741782684482214
15 29 0.725740853590612
16 29 0.611460938358538
17 29 0.598434541799492
18 29 0.641370473504438
19 29 0.680169911479474
20 29 0.636898525096138
21 29 0.622039442783185
22 29 0.609216128671793
23 29 0.574913670135083
24 29 0.585605483341605
25 29 0.66476780814633
26 29 0.66210637424144
27 29 0.628624530491477
28 29 0.626538429062322
29 29 0.593010563912652
30 29 0.554320313932928
1 30 0.827849250908678
2 30 0.773571264237146
3 30 0.79307324648797
4 30 0.773623535013537
5 30 0.689939512540567
6 30 0.69771373786261
7 30 0.67441792193822
8 30 0.701051282305336
9 30 0.818192367943441
10 30 0.794746460234734
11 30 0.737247943704824
12 30 0.747773431626761
13 30 0.758275512551357
14 30 0.757245385740465
15 30 0.75682041692331
16 30 0.662176695935517
17 30 0.61346762192872
18 30 0.642542791747064
19 30 0.653683839816413
20 30 0.592011430714109
21 30 0.579575442462283
22 30 0.581206787200716
23 30 0.524043550426814
24 30 0.584474991672152
25 30 0.568836228276434
26 30 0.564352000851414
27 30 0.639350417220083
28 30 0.6219298049162
29 30 0.606343324624945
30 30 0.600774793327703
