## Supplementary material for "To disperse or compete? Coevolution of traits leads to a limited number of reproductive strategies": Rasters used: raster009.csv

x "y" "K"
1 1 0.704798571479189
2 1 0.790849160406393
3 1 0.869205366551162
4 1 0.895173100309261
5 1 0.861639051459674
6 1 0.815173579967885
7 1 0.812129007337347
8 1 0.819807549120559
9 1 0.860934114427123
10 1 0.921204900410279
11 1 0.919545156401792
12 1 0.945378067056508
13 1 0.86536014222269
14 1 0.658587989933033
15 1 0.506680471091541
16 1 0.418834673008034
17 1 0.460436780807109
18 1 0.482635377961458
19 1 0.45168910049226
20 1 0.464942564104903
21 1 0.530056951744303
22 1 0.503908858834883
23 1 0.547551872594308
24 1 0.656339828847056
25 1 0.81972778037675
26 1 0.885109726519023
27 1 0.926269793947826
28 1 0.877360661753131
29 1 0.806450728744538
30 1 0.794563653179592
1 2 0.781629972047008
2 2 0.801069056463727
3 2 0.822365775787547
4 2 0.806436078187741
5 2 0.864654678369156
6 2 0.90145416166429
7 2 0.826806210218683
8 2 0.834771585238464
9 2 0.938276579649028
10 2 0.961785309919304
11 2 0.969415375800627
12 2 0.856870658792582
13 2 0.855340719714194
14 2 0.633931676049099
15 2 0.506187361873403
16 2 0.462575503378395
17 2 0.481100223225055
18 2 0.407155274890593
19 2 0.451425809030731
20 2 0.492285808830566
21 2 0.531036895791455
22 2 0.519791083187845
23 2 0.542459428978361
24 2 0.67671606335757
25 2 0.816126993878348
26 2 0.823911774556671
27 2 0.802915214045516
28 2 0.872229523531288
29 2 0.842747260710632
30 2 0.790973730546715
1 3 0.663372678440614
2 3 0.772092811443725
3 3 0.765913338451898
4 3 0.726820747482639
5 3 0.877968130608973
6 3 0.909257231004828
7 3 0.857690120173928
8 3 0.846321735813579
9 3 0.86982059569523
10 3 0.967169510425965
11 3 0.871454034545424
12 3 0.83016211818472
13 3 0.718290276619173
14 3 0.644602980899573
15 3 0.456277151098101
16 3 0.40103571702672
17 3 0.480341182544383
18 3 0.402437474758582
19 3 0.456825136884008
20 3 0.440264660751684
21 3 0.595075565596131
22 3 0.659592858562376
23 3 0.662843579330834
24 3 0.653519748578866
25 3 0.757777853767504
26 3 0.833411856860441
27 3 0.881027567719138
28 3 0.977143692124829
29 3 0.913674903745822
30 3 0.807128509295506
1 4 0.621392354104524
2 4 0.724642704921005
3 4 0.830478812572148
4 4 0.903537815984443
5 4 0.786279390343753
6 4 0.718450400784184
7 4 0.714851519794685
8 4 0.822219345895129
9 4 0.883502482997859
10 4 0.975509528792355
11 4 0.880869485900731
12 4 0.770625962956518
13 4 0.644777965417149
14 4 0.612584847747888
15 4 0.468548520519823
16 4 0.428774620892826
17 4 0.551821019821552
18 4 0.416624826407573
19 4 0.410985251127281
20 4 0.548752757875879
21 4 0.608458906777597
22 4 0.732585202543324
23 4 0.745816895507298
24 4 0.708028134938246
25 4 0.775421163351095
26 4 0.761844374847683
27 4 0.928504551164982
28 4 0.969193079533401
29 4 0.856148783518883
30 4 0.765409583637928
1 5 0.750123188671491
2 5 0.789328420803624
3 5 0.791803111930663
4 5 0.813214245394916
5 5 0.783208121769758
6 5 0.742100131799224
7 5 0.714308387361013
8 5 0.861565288364067
9 5 0.88492022580436
10 5 1
11 5 0.918766509060587
12 5 0.815032992111494
13 5 0.621778711446377
14 5 0.563543228976439
15 5 0.534391562858097
16 5 0.494139489586338
17 5 0.516575006081755
18 5 0.477808508679998
19 5 0.476025839387242
20 5 0.478554665020243
21 5 0.609240894222248
22 5 0.695120803605902
23 5 0.722547796819727
24 5 0.782379290732001
25 5 0.820539071591314
26 5 0.74621265696197
27 5 0.891012556147622
28 5 0.860181436748715
29 5 0.875627958788473
30 5 0.686031111468316
1 6 0.815338176599329
2 6 0.796754348374111
3 6 0.833498868010949
4 6 0.695919382811959
5 6 0.792049675707232
6 6 0.744305371505185
7 6 0.796131382802875
8 6 0.903925906094332
9 6 0.958963606541961
10 6 0.901108357342362
11 6 0.836585187800257
12 6 0.754423072890992
13 6 0.557774644067184
14 6 0.55490650419181
15 6 0.517145803550196
16 6 0.525647032679866
17 6 0.464902331132077
18 6 0.55054267046327
19 6 0.560103187401117
20 6 0.550068713720146
21 6 0.624914652909869
22 6 0.68459050240596
23 6 0.68075160841622
24 6 0.648161284508152
25 6 0.72256619878498
26 6 0.767008203482404
27 6 0.820189386519166
28 6 0.803935604567561
29 6 0.751642259914015
30 6 0.717248643154255
1 7 0.81659395974581
2 7 0.844885923676872
3 7 0.812372972432714
4 7 0.759209234152888
5 7 0.789280720875844
6 7 0.90143951391142
7 7 0.851612392572351
8 7 0.896169693546023
9 7 0.916127386944263
10 7 0.885356289336819
11 7 0.756447140034277
12 7 0.619967988470943
13 7 0.524289331073802
14 7 0.510401128543385
15 7 0.475097564949641
16 7 0.480988837005308
17 7 0.432798157140747
18 7 0.442512686252221
19 7 0.519702690651534
20 7 0.566746876353868
21 7 0.595684595028781
22 7 0.557155555574305
23 7 0.584423317064822
24 7 0.595317525053371
25 7 0.648810313760653
26 7 0.72095408986226
27 7 0.677536690953232
28 7 0.625438038391162
29 7 0.677661539295512
30 7 0.607024605230535
1 8 0.821809973680473
2 8 0.805559664376063
3 8 0.831471000893487
4 8 0.821248617865246
5 8 0.769836497453704
6 8 0.899351305814746
7 8 0.979494544168301
8 8 0.901650403654118
9 8 0.785661199256989
10 8 0.709624189517103
11 8 0.720206405387115
12 8 0.630051511571192
13 8 0.578925399320188
14 8 0.519170867449302
15 8 0.462230695852158
16 8 0.458295601128849
17 8 0.434330021560194
18 8 0.494384896468569
19 8 0.582969802097147
20 8 0.622965547201542
21 8 0.635120368270667
22 8 0.563757638500754
23 8 0.57323890804639
24 8 0.690334979370389
25 8 0.660441028899073
26 8 0.667903910162809
27 8 0.561641204251116
28 8 0.486729231801952
29 8 0.470179537151414
30 8 0.482410886722808
1 9 0.80660933122255
2 9 0.870528924776554
3 9 0.720375380173922
4 9 0.735108791785995
5 9 0.793020228582543
6 9 0.81380745355386
7 9 0.89554762503847
8 9 0.937767497981142
9 9 0.797859855972397
10 9 0.716173385852399
11 9 0.653216781328747
12 9 0.67720125521569
13 9 0.657805987911003
14 9 0.618965520598453
15 9 0.58073905341621
16 9 0.620096229687332
17 9 0.533043971641193
18 9 0.646398129442747
19 9 0.646581122211353
20 9 0.704079596778263
21 9 0.673462505485242
22 9 0.663170015930731
23 9 0.604201484668673
24 9 0.662780552912536
25 9 0.601759040326852
26 9 0.662193903385637
27 9 0.52579235063658
28 9 0.485288635368087
29 9 0.335419135983568
30 9 0.400527545302704
1 10 0.767951214904201
2 10 0.764170864338914
3 10 0.708058620903297
4 10 0.638780575467602
5 10 0.721029709138089
6 10 0.761219745975391
7 10 0.858737907822183
8 10 0.921409321094636
9 10 0.75208694898304
10 10 0.638318879694936
11 10 0.584752522589947
12 10 0.647472229352722
13 10 0.648195078959745
14 10 0.750325302766374
15 10 0.562159287649322
16 10 0.63303366189378
17 10 0.706631984047924
18 10 0.651939977117848
19 10 0.642196978164022
20 10 0.718434041839866
21 10 0.706358044706509
22 10 0.607177152337435
23 10 0.685947859040312
24 10 0.652613674454693
25 10 0.520609421881303
26 10 0.552125723092926
27 10 0.49918550593059
28 10 0.471481050592513
29 10 0.405602075068509
30 10 0.323135706255775
1 11 0.689103671306276
2 11 0.615303192061372
3 11 0.673530695723475
4 11 0.61837874809985
5 11 0.739835048954572
6 11 0.835437927809371
7 11 0.90433341379194
8 11 0.82471931088396
9 11 0.725619064468485
10 11 0.610794968195949
11 11 0.595376874856984
12 11 0.593565968357692
13 11 0.688241843819423
14 11 0.720760948288345
15 11 0.708233771031647
16 11 0.649452327331279
17 11 0.698227607676907
18 11 0.666652573596947
19 11 0.711841007967939
20 11 0.739202552552479
21 11 0.752876552369817
22 11 0.664246047138742
23 11 0.572744772995201
24 11 0.408605382392904
25 11 0.449777745165413
26 11 0.491095353638537
27 11 0.504207563537638
28 11 0.487916110572363
29 11 0.38970280783923
30 11 0.33798116468923
1 12 0.626764190908602
2 12 0.634662528611398
3 12 0.755962689146243
4 12 0.634109697517654
5 12 0.636458114923606
6 12 0.787596138525008
7 12 0.887624607362007
8 12 0.782107226349656
9 12 0.790911257530153
10 12 0.693104905763974
11 12 0.517095246164644
12 12 0.592220623050582
13 12 0.739836661412783
14 12 0.734173416671373
15 12 0.770666172590837
16 12 0.688712766761244
17 12 0.682342025701466
18 12 0.668488052907684
19 12 0.650183873632446
20 12 0.729005350349526
21 12 0.721367796949802
22 12 0.714233541858971
23 12 0.638665352669545
24 12 0.498130080082002
25 12 0.474625426720191
26 12 0.434923100810277
27 12 0.444023916782002
28 12 0.441370529068617
29 12 0.488270694725221
30 12 0.376948862043763
1 13 0.572005990035658
2 13 0.612520804230862
3 13 0.68262611126718
4 13 0.581396498713161
5 13 0.599377625259125
6 13 0.733433683720179
7 13 0.782890070610369
8 13 0.704069395687451
9 13 0.794257005190346
10 13 0.628342156394708
11 13 0.521738181465766
12 13 0.577183971922932
13 13 0.751160717309771
14 13 0.706514712754857
15 13 0.710506193069335
16 13 0.729694846966375
17 13 0.718127195247462
18 13 0.702730580042928
19 13 0.664095393665382
20 13 0.648507188662375
21 13 0.747930716320873
22 13 0.668326987218526
23 13 0.660504179950222
24 13 0.600047305232159
25 13 0.512850320458612
26 13 0.483345496492961
27 13 0.431104166228757
28 13 0.478634150379167
29 13 0.49417086476244
30 13 0.465980405732239
1 14 0.616873078819778
2 14 0.659814957304955
3 14 0.688694281498445
4 14 0.618563093106833
5 14 0.686700088894679
6 14 0.630182635628939
7 14 0.76196974310454
8 14 0.725785278239465
9 14 0.794387852666666
10 14 0.733524709871937
11 14 0.568979837285346
12 14 0.672036684317746
13 14 0.739197330001787
14 14 0.650349533368244
15 14 0.610089581361927
16 14 0.656254509834483
17 14 0.790153108792878
18 14 0.655479360066968
19 14 0.651404698300127
20 14 0.659605125210715
21 14 0.671657467532687
22 14 0.741822934387318
23 14 0.67872538614658
24 14 0.643915300264855
25 14 0.546150267766099
26 14 0.552993873186409
27 14 0.618493716533278
28 14 0.51839337689297
29 14 0.660107035240292
30 14 0.561185880540094
1 15 0.621822260691726
2 15 0.613646755597874
3 15 0.635410757452626
4 15 0.621738767510044
5 15 0.73768404050259
6 15 0.769421894298138
7 15 0.817453216926933
8 15 0.757917111741983
9 15 0.847502320638181
10 15 0.752781078129503
11 15 0.68750075456895
12 15 0.60731900482047
13 15 0.714983535497505
14 15 0.768694238192888
15 15 0.687836525920271
16 15 0.63199546376417
17 15 0.689568980324258
18 15 0.660223660216715
19 15 0.599319790755989
20 15 0.669429475743161
21 15 0.691486004042305
22 15 0.730800536166489
23 15 0.717605619741373
24 15 0.75233935620958
25 15 0.717443543840392
26 15 0.579036916713758
27 15 0.566146810281844
28 15 0.474462583397583
29 15 0.554919793927581
30 15 0.465465127036219
1 16 0.606991293604312
2 16 0.687459818262911
3 16 0.632463135267534
4 16 0.683725649244272
5 16 0.73494754529866
6 16 0.801873498183087
7 16 0.8193000862097
8 16 0.844820626027246
9 16 0.847183875722004
10 16 0.836412212535535
11 16 0.630138491178628
12 16 0.571330830459297
13 16 0.639561764204742
14 16 0.65766739075298
15 16 0.691204634851052
16 16 0.683929878003033
17 16 0.697786024123024
18 16 0.729430744767499
19 16 0.580600019914088
20 16 0.558680510762046
21 16 0.647620639959325
22 16 0.558609591244411
23 16 0.667023368751524
24 16 0.791576366049775
25 16 0.666218066109716
26 16 0.606550183276176
27 16 0.566221028453086
28 16 0.430952786057873
29 16 0.442358779977632
30 16 0.454961167074654
1 17 0.600260007188457
2 17 0.676675094747916
3 17 0.670941797061323
4 17 0.717599416015876
5 17 0.754701410371625
6 17 0.814110394810648
7 17 0.796987844741016
8 17 0.806265930018925
9 17 0.79030234921616
10 17 0.717150503606692
11 17 0.668367691001694
12 17 0.614284351975518
13 17 0.657399674150003
14 17 0.646197564131176
15 17 0.648704774340864
16 17 0.732163213987304
17 17 0.660273766486504
18 17 0.634265159264481
19 17 0.560448610955648
20 17 0.561357058375284
21 17 0.486921626639807
22 17 0.499756221858315
23 17 0.600147730750366
24 17 0.697708751136899
25 17 0.73962368160847
26 17 0.566142127095454
27 17 0.446513112761458
28 17 0.43821427889921
29 17 0.400378940179702
30 17 0.405335512847612
1 18 0.571166391904841
2 18 0.633711452289659
3 18 0.652866203241403
4 18 0.789781722933405
5 18 0.808226214628111
6 18 0.78317505511348
7 18 0.732802190795637
8 18 0.69137518314746
9 18 0.674420702046283
10 18 0.737201759874011
11 18 0.651639351385112
12 18 0.550515705852604
13 18 0.600028081576851
14 18 0.636745017475634
15 18 0.6582999248979
16 18 0.73670184496853
17 18 0.677477864809946
18 18 0.706832280829955
19 18 0.532041562480498
20 18 0.49295020660375
21 18 0.479364666364749
22 18 0.55031990186538
23 18 0.510541502542759
24 18 0.591072147208245
25 18 0.650910643596937
26 18 0.614684293558629
27 18 0.461044183265477
28 18 0.398943149404192
29 18 0.380965149099982
30 18 0.278119627279337
1 19 0.675975568111455
2 19 0.680837026258104
3 19 0.801059500235617
4 19 0.848185675801119
5 19 0.779604878025537
6 19 0.732665202812355
7 19 0.704555209082719
8 19 0.712939409643012
9 19 0.673425932810401
10 19 0.571501895224399
11 19 0.692769797661698
12 19 0.573075466849583
13 19 0.628985201743739
14 19 0.750769170792821
15 19 0.698751009049599
16 19 0.717527517637075
17 19 0.62556774326536
18 19 0.68111174047132
19 19 0.58794495353105
20 19 0.482475289119706
21 19 0.463193868884812
22 19 0.406835385094709
23 19 0.44685577026224
24 19 0.559999083874173
25 19 0.574121916297635
26 19 0.482201405198477
27 19 0.551731588634546
28 19 0.433628367226886
29 19 0.351252360366729
30 19 0.326544101057473
1 20 0.722440204208801
2 20 0.680607796424186
3 20 0.784157669865979
4 20 0.711845290377516
5 20 0.759734340585961
6 20 0.632696389669822
7 20 0.593409523281916
8 20 0.554251909875434
9 20 0.536402485950505
10 20 0.574813123602935
11 20 0.682914537266554
12 20 0.553541773778351
13 20 0.625268601199071
14 20 0.686333776243105
15 20 0.719360718910481
16 20 0.68755313069039
17 20 0.670858683354961
18 20 0.594330876605728
19 20 0.539395332911526
20 20 0.503516048673119
21 20 0.523210526586439
22 20 0.477744329416069
23 20 0.407478003715884
24 20 0.536194642257614
25 20 0.556634993818501
26 20 0.518964537441591
27 20 0.50279421240158
28 20 0.539525549955806
29 20 0.455508802171656
30 20 0.344341831475361
1 21 0.703222231723703
2 21 0.750925464911635
3 21 0.690883750569962
4 21 0.700816673207092
5 21 0.646507751431799
6 21 0.693318440423532
7 21 0.594210973860892
8 21 0.65225779239703
9 21 0.521629523704098
10 21 0.56669626997997
11 21 0.632248919054919
12 21 0.512584865061653
13 21 0.621505992507979
14 21 0.648453731280984
15 21 0.74037653587123
16 21 0.684759968288265
17 21 0.680845297672182
18 21 0.613339215471045
19 21 0.538572530864722
20 21 0.552065709134581
21 21 0.509020210337968
22 21 0.445203597429468
23 21 0.435352745788755
24 21 0.431215219500693
25 21 0.48371856861219
26 21 0.589662058393006
27 21 0.590419743578464
28 21 0.629732275772079
29 21 0.45137308698865
30 21 0.314199013696078
1 22 0.630984438433407
2 22 0.689623724338999
3 22 0.633554208538662
4 22 0.631450274189166
5 22 0.636132119627245
6 22 0.63957862196895
7 22 0.622667589854258
8 22 0.585247105623759
9 22 0.55818377849826
10 22 0.488527869354079
11 22 0.508238357459155
12 22 0.612252011998918
13 22 0.633698786865023
14 22 0.732937944033211
15 22 0.814069785495413
16 22 0.763870720573774
17 22 0.726573664781189
18 22 0.693975962314322
19 22 0.593825181615348
20 22 0.545877775966265
21 22 0.587569965840348
22 22 0.552581877327369
23 22 0.525181353833331
24 22 0.395373758097812
25 22 0.543352885885675
26 22 0.574838256005251
27 22 0.535732502138352
28 22 0.580820215344051
29 22 0.413852572575278
30 22 0.312134206883899
1 23 0.56137161104832
2 23 0.673391921152555
3 23 0.642713660387708
4 23 0.628621838152874
5 23 0.611568941161838
6 23 0.671412967107751
7 23 0.606806702039991
8 23 0.58437003285387
9 23 0.603532161023944
10 23 0.582700655715425
11 23 0.566926451850147
12 23 0.650735862040589
13 23 0.680298300969218
14 23 0.757610350873156
15 23 0.776655035304672
16 23 0.771599724697039
17 23 0.716287928518857
18 23 0.566796421376289
19 23 0.551456635534341
20 23 0.577829186715395
21 23 0.653867038061135
22 23 0.670098573419977
23 23 0.614614656625223
24 23 0.529723196760987
25 23 0.563812600774062
26 23 0.513325329087872
27 23 0.552959213634487
28 23 0.543194568834002
29 23 0.312933653891364
30 23 0.29594139637691
1 24 0.599488799220971
2 24 0.572534900494693
3 24 0.558026209816255
4 24 0.564543882078522
5 24 0.592456016755085
6 24 0.640846080035126
7 24 0.60909029188585
8 24 0.627038787431435
9 24 0.637355070169598
10 24 0.634002249812752
11 24 0.600617987004242
12 24 0.589463802270538
13 24 0.605677181108542
14 24 0.663839370514101
15 24 0.739811376942732
16 24 0.669701427121554
17 24 0.675109791697187
18 24 0.573647639277889
19 24 0.526243790371202
20 24 0.548513186048152
21 24 0.623236440023871
22 24 0.663493562738312
23 24 0.668015380008211
24 24 0.625671064117444
25 24 0.677918870750551
26 24 0.626097792307144
27 24 0.597450129535531
28 24 0.486414291505157
29 24 0.395039664932637
30 24 0.28165923097016
1 25 0.496124521393266
2 25 0.4920729369659
3 25 0.510519308009014
4 25 0.495307829161842
5 25 0.464873782047011
6 25 0.522197437009511
7 25 0.50728697608899
8 25 0.574559625552539
9 25 0.625588611263695
10 25 0.593108702379913
11 25 0.702638967282189
12 25 0.658015055918551
13 25 0.543679728162009
14 25 0.579152895467717
15 25 0.639263506777155
16 25 0.705705480232078
17 25 0.690474911831024
18 25 0.599549553942663
19 25 0.580392903215693
20 25 0.564369578256727
21 25 0.561543991599587
22 25 0.57932183810019
23 25 0.64649837858485
24 25 0.715052066820955
25 25 0.802189694496653
26 25 0.728621602034555
27 25 0.600649866839935
28 25 0.557442686424692
29 25 0.386688535286696
30 25 0.319082946055994
1 26 0.587964516362648
2 26 0.541636312966213
3 26 0.373737000291875
4 26 0.397426104880333
5 26 0.487406967677268
6 26 0.501263080379321
7 26 0.482497842895985
8 26 0.563477477104655
9 26 0.626367926020319
10 26 0.672469102802045
11 26 0.84547273547234
12 26 0.709964632354723
13 26 0.678340843625485
14 26 0.685086130939211
15 26 0.768677516612326
16 26 0.637210868441
17 26 0.521688998999081
18 26 0.465959164795358
19 26 0.535398481207246
20 26 0.558637492903682
21 26 0.545277394288286
22 26 0.674833320088751
23 26 0.654971748114129
24 26 0.764068297071717
25 26 0.738771258534746
26 26 0.68289006440522
27 26 0.572951101676143
28 26 0.460466515912726
29 26 0.359760580794826
30 26 0.250138928159838
1 27 0.582037363299746
2 27 0.500449870636645
3 27 0.432659570791482
4 27 0.504705414522772
5 27 0.513682148349158
6 27 0.522853142632944
7 27 0.540985599428529
8 27 0.612645797986868
9 27 0.612309262223444
10 27 0.700096156864954
11 27 0.806310193959781
12 27 0.714785084466323
13 27 0.708128992738895
14 27 0.709242234426787
15 27 0.627479732478477
16 27 0.554159052603643
17 27 0.482262110809307
18 27 0.464550381226698
19 27 0.49989931349511
20 27 0.492769229577835
21 27 0.519731861004841
22 27 0.592263944534965
23 27 0.626066377146838
24 27 0.676449885870953
25 27 0.619233820050189
26 27 0.566558962769694
27 27 0.454489543587849
28 27 0.390460323029683
29 27 0.266356692427287
30 27 0.135828548183185
1 28 0.398683196116229
2 28 0.360964830377899
3 28 0.437565143299015
4 28 0.440375561862298
5 28 0.606278754615817
6 28 0.514258246539112
7 28 0.553465129616927
8 28 0.606851910738147
9 28 0.621188073350296
10 28 0.638575586221572
11 28 0.721226790932042
12 28 0.707367494872853
13 28 0.71997040820393
14 28 0.719567146685324
15 28 0.631560725651862
16 28 0.598840295546659
17 28 0.535242582047618
18 28 0.489651411321961
19 28 0.471940062223727
20 28 0.505909020153659
21 28 0.537297402049254
22 28 0.578374513825788
23 28 0.632556972827939
24 28 0.521960983111214
25 28 0.472113413768851
26 28 0.42021907769314
27 28 0.437956903026065
28 28 0.281610701855856
29 28 0.154179474569303
30 28 0.0470509454357421
1 29 0.257105323712005
2 29 0.263974414444161
3 29 0.338119283833492
4 29 0.390765061698321
5 29 0.493130873066815
6 29 0.430710771269233
7 29 0.487633837395561
8 29 0.56733715138195
9 29 0.649302451043793
10 29 0.571032407029479
11 29 0.679444925020036
12 29 0.719693710592942
13 29 0.602508916068141
14 29 0.651299251280872
15 29 0.642637019765264
16 29 0.629538245150979
17 29 0.578215026583632
18 29 0.556309047638093
19 29 0.495315515691569
20 29 0.505535959705116
21 29 0.537562302096739
22 29 0.495293769858811
23 29 0.417232167553792
24 29 0.382885379378588
25 29 0.287595805081035
26 29 0.290358826161321
27 29 0.342285644440119
28 29 0.188864582133421
29 29 0.0420036881413286
30 29 0
1 30 0.29762946874279
2 30 0.354386837620764
3 30 0.324763589738721
4 30 0.333419798589714
5 30 0.462737735855813
6 30 0.427468555404383
7 30 0.508875669851654
8 30 0.551446939354955
9 30 0.588259050504144
10 30 0.638616373534557
11 30 0.598480074863771
12 30 0.581865409470303
13 30 0.592492531952085
14 30 0.61815770396668
15 30 0.5610677818743
16 30 0.583486161219022
17 30 0.490837068824295
18 30 0.503509816114437
19 30 0.567889604710848
20 30 0.602708597195586
21 30 0.500630654612524
22 30 0.442832147531697
23 30 0.404590675564774
24 30 0.268129431145972
25 30 0.183961695550456
26 30 0.165532148001151
27 30 0.18624023007069
28 30 0.123998340513447
29 30 0.0546145959253815
30 30 0.0328410338463546
