## Supplementary material for "To disperse or compete? Coevolution of traits leads to a limited number of reproductive strategies": Rasters used: raster010.csv

x "y" "K"
1 1 0.848836000162792
2 1 0.965756465004719
3 1 0.961203552723616
4 1 0.998108788519531
5 1 0.892242377625108
6 1 0.903573067257727
7 1 0.835238912963477
8 1 0.793455376558852
9 1 0.835480818093196
10 1 0.775988201298932
11 1 0.772454490592169
12 1 0.805968524388156
13 1 0.825826198821494
14 1 0.791857403831104
15 1 0.782542855811494
16 1 0.801630109164996
17 1 0.804331289992587
18 1 0.865068795482241
19 1 0.944991333677418
20 1 0.933247011038782
21 1 0.824108612298051
22 1 0.784910730154898
23 1 0.792660072438805
24 1 0.865857311147103
25 1 0.908249692148335
26 1 1
27 1 0.937859683215851
28 1 0.886783543860356
29 1 0.891899474856866
30 1 0.873167846102587
1 2 0.805205751697615
2 2 0.830578925006585
3 2 0.886018520816348
4 2 0.928844880154726
5 2 0.882457197897761
6 2 0.866845659648694
7 2 0.833329869274927
8 2 0.87307821229112
9 2 0.806532390139006
10 2 0.814565011746578
11 2 0.772829490281272
12 2 0.751473026104499
13 2 0.817807058927076
14 2 0.779254864687883
15 2 0.800841444528158
16 2 0.826149394456488
17 2 0.851861982215872
18 2 0.890680259840892
19 2 0.91975952081081
20 2 0.92701765449748
21 2 0.93024885446797
22 2 0.816177571052099
23 2 0.863169848538089
24 2 0.873822357819595
25 2 0.854179574625256
26 2 0.937989467900235
27 2 0.895751509628082
28 2 0.841839014140996
29 2 0.860458937371901
30 2 0.890193780083873
1 3 0.839592493778434
2 3 0.776473193352925
3 3 0.830648155594345
4 3 0.902458091782149
5 3 0.855454479733486
6 3 0.867298890487921
7 3 0.84834208732414
8 3 0.805426721252737
9 3 0.761477509375439
10 3 0.748752622066562
11 3 0.784314018704452
12 3 0.845957963409058
13 3 0.780062489941115
14 3 0.810186833090028
15 3 0.862108321293754
16 3 0.819125820657645
17 3 0.864483165350977
18 3 0.895774077149888
19 3 0.93869207226936
20 3 0.906600934737902
21 3 0.883321222995431
22 3 0.827527168726748
23 3 0.828478928417974
24 3 0.849168982370099
25 3 0.821129895670689
26 3 0.834974792936911
27 3 0.848415550261986
28 3 0.828383076332291
29 3 0.850089314313231
30 3 0.865604725866984
1 4 0.795216376157616
2 4 0.843628030515532
3 4 0.841402814698916
4 4 0.768081957250344
5 4 0.725189767136028
6 4 0.774535775315671
7 4 0.803544279489155
8 4 0.703904168694663
9 4 0.623886532540775
10 4 0.665069466441169
11 4 0.653017498941971
12 4 0.659428484254915
13 4 0.812481669335118
14 4 0.836479055277641
15 4 0.842120751045336
16 4 0.860968753772559
17 4 0.922826564943403
18 4 0.888472386023841
19 4 0.902607527328404
20 4 0.901348264949184
21 4 0.859493636193598
22 4 0.821981314019164
23 4 0.813464413693639
24 4 0.801266690676888
25 4 0.822261226875489
26 4 0.77556912041057
27 4 0.76097126437426
28 4 0.799590100691408
29 4 0.7685366868725
30 4 0.752623314419723
1 5 0.744204543985357
2 5 0.751004280318083
3 5 0.735061545870178
4 5 0.682275889301952
5 5 0.764236882519718
6 5 0.781295266900531
7 5 0.754204345484304
8 5 0.680329592419482
9 5 0.608733784150539
10 5 0.607793461289541
11 5 0.617372983993325
12 5 0.67089704249757
13 5 0.737785926570036
14 5 0.79056246080181
15 5 0.761631722675475
16 5 0.844281950577749
17 5 0.766773227497581
18 5 0.776610869311232
19 5 0.731111138717793
20 5 0.732194202832605
21 5 0.719795350613509
22 5 0.706074161860823
23 5 0.727605703458272
24 5 0.690210601464144
25 5 0.678008307575113
26 5 0.621546321676904
27 5 0.689246683362518
28 5 0.718882847108475
29 5 0.674511289520336
30 5 0.644122126842761
1 6 0.743375245223398
2 6 0.673967926582646
3 6 0.615875895861141
4 6 0.59674798639657
5 6 0.748085787693546
6 6 0.774655184626618
7 6 0.737001929882301
8 6 0.648553420187003
9 6 0.573090767519992
10 6 0.559451907464088
11 6 0.568499198392433
12 6 0.623127731714794
13 6 0.756601588653837
14 6 0.744961963445295
15 6 0.682616141689342
16 6 0.682333382342357
17 6 0.601724747338984
18 6 0.616139801088511
19 6 0.641447840941995
20 6 0.645285880641372
21 6 0.63388211294062
22 6 0.637624308017274
23 6 0.611634872216233
24 6 0.532207311062432
25 6 0.564585121081706
26 6 0.536689466772719
27 6 0.570426393925686
28 6 0.614292797150503
29 6 0.66278280773162
30 6 0.589930201347611
1 7 0.616408514318252
2 7 0.618881000231703
3 7 0.586797438653804
4 7 0.591797221634905
5 7 0.691412131491752
6 7 0.676338010864146
7 7 0.611151633808204
8 7 0.616438656234446
9 7 0.557674629004572
10 7 0.503077221381384
11 7 0.544508315410932
12 7 0.68082529844905
13 7 0.710743467215446
14 7 0.733335665493215
15 7 0.662542125147235
16 7 0.645718653376627
17 7 0.578074711253055
18 7 0.534891716052095
19 7 0.567455484892027
20 7 0.588543549741259
21 7 0.602102712460591
22 7 0.614574423886593
23 7 0.546883035053975
24 7 0.475460657170607
25 7 0.477552151183016
26 7 0.475232580318885
27 7 0.476931095135798
28 7 0.493816805068881
29 7 0.561246685744842
30 7 0.495532807864391
1 8 0.505658295692947
2 8 0.554195828565069
3 8 0.496738686426551
4 8 0.552148669460538
5 8 0.613735060067395
6 8 0.642963574010694
7 8 0.698826295204551
8 8 0.63219359186825
9 8 0.575474957262904
10 8 0.495507569195351
11 8 0.582242497941191
12 8 0.672780590530243
13 8 0.762107933719182
14 8 0.71481745309704
15 8 0.67223896496328
16 8 0.69897467773313
17 8 0.611031070730722
18 8 0.558124364184342
19 8 0.591204051855232
20 8 0.64634844894513
21 8 0.666676884709788
22 8 0.662241908078248
23 8 0.606604655715526
24 8 0.480258977553934
25 8 0.478185853607537
26 8 0.487598199196342
27 8 0.476089797394886
28 8 0.436586967968579
29 8 0.511816515576174
30 8 0.51482612613975
1 9 0.483337695954525
2 9 0.520003362355086
3 9 0.567015144644346
4 9 0.580375753784977
5 9 0.614973107334876
6 9 0.594341192212897
7 9 0.538907509489692
8 9 0.606380505351047
9 9 0.590723104062065
10 9 0.49339421260163
11 9 0.59579667936207
12 9 0.636660681258084
13 9 0.664424878074453
14 9 0.653415705966969
15 9 0.668394352997975
16 9 0.693094427752829
17 9 0.584995146353063
18 9 0.600612050158272
19 9 0.581440383770677
20 9 0.644200919292413
21 9 0.727374752812405
22 9 0.696122466353659
23 9 0.61594709154066
24 9 0.582806293033409
25 9 0.55636662771109
26 9 0.43694279191697
27 9 0.460273947158295
28 9 0.457017516517219
29 9 0.462567674440949
30 9 0.443060303447909
1 10 0.501107462532045
2 10 0.486253204031639
3 10 0.598639806542654
4 10 0.570599517199468
5 10 0.618030965809453
6 10 0.499196794831111
7 10 0.478371682091305
8 10 0.524289757071799
9 10 0.515182248119087
10 10 0.535266840002127
11 10 0.603121791338805
12 10 0.616602858673472
13 10 0.593674273592545
14 10 0.584964553066665
15 10 0.645084617663948
16 10 0.644166263402806
17 10 0.580786533660718
18 10 0.577987957069717
19 10 0.582836023971525
20 10 0.622158846205202
21 10 0.721265542205818
22 10 0.599883755651547
23 10 0.599228726407364
24 10 0.629127595855167
25 10 0.446237209817723
26 10 0.472045704304683
27 10 0.472924435353846
28 10 0.418068199590327
29 10 0.440874663376099
30 10 0.408735636161074
1 11 0.556888516417101
2 11 0.493685244756936
3 11 0.555707139196725
4 11 0.503330814428298
5 11 0.546278871213328
6 11 0.486037151262133
7 11 0.506151804082737
8 11 0.528326123786783
9 11 0.481973553507649
10 11 0.437692787692907
11 11 0.493723375964567
12 11 0.552148038656957
13 11 0.583203378092228
14 11 0.532722721894137
15 11 0.48092371425845
16 11 0.539597884927861
17 11 0.561198013187207
18 11 0.594944838322595
19 11 0.631235152699856
20 11 0.622259212554865
21 11 0.677904282767
22 11 0.548405916225971
23 11 0.625821143641962
24 11 0.553855079421114
25 11 0.519935765542431
26 11 0.523138914836932
27 11 0.547667715239003
28 11 0.512819079246552
29 11 0.462381528458326
30 11 0.428555011705003
1 12 0.507464810326134
2 12 0.513590868120002
3 12 0.497178826170411
4 12 0.559276917725255
5 12 0.515100554892152
6 12 0.485139170649191
7 12 0.522357474941118
8 12 0.51918852414413
9 12 0.494197008380107
10 12 0.461627602108027
11 12 0.494369182664943
12 12 0.512864315955767
13 12 0.527508798428654
14 12 0.493044270320394
15 12 0.474175892630787
16 12 0.473384946115383
17 12 0.59091260640217
18 12 0.647425672520936
19 12 0.672908207643523
20 12 0.559105899574624
21 12 0.528237274487537
22 12 0.536411530796863
23 12 0.591097176177296
24 12 0.645045466803136
25 12 0.507153641110347
26 12 0.476743996231779
27 12 0.521188695600302
28 12 0.455209455208113
29 12 0.412325620851286
30 12 0.403367260844967
1 13 0.436645871560423
2 13 0.395487282920416
3 13 0.441946346311585
4 13 0.46592658664999
5 13 0.472484342539047
6 13 0.492834984442495
7 13 0.46100622027552
8 13 0.378384921190914
9 13 0.455175990090787
10 13 0.437473095487492
11 13 0.492979583829825
12 13 0.496571323665118
13 13 0.463923527602687
14 13 0.476401749228529
15 13 0.421035052465272
16 13 0.516836315909216
17 13 0.558628654426947
18 13 0.593604026746058
19 13 0.577931718760617
20 13 0.48717204440795
21 13 0.533836791119901
22 13 0.470837827370803
23 13 0.539972047161433
24 13 0.626505117001064
25 13 0.46598017960005
26 13 0.494630797661054
27 13 0.472790803078801
28 13 0.420889569857558
29 13 0.374142028941427
30 13 0.390579973522353
1 14 0.423118771932984
2 14 0.449860413526308
3 14 0.437793548768744
4 14 0.510528354495329
5 14 0.434568956125516
6 14 0.501906540251863
7 14 0.514938468328524
8 14 0.440928359740337
9 14 0.426885262057173
10 14 0.427939268729053
11 14 0.48750381225098
12 14 0.503361150843926
13 14 0.402698197238853
14 14 0.476694110515673
15 14 0.454894933414066
16 14 0.521824585117504
17 14 0.615782943178474
18 14 0.64375058517431
19 14 0.511598056165767
20 14 0.441316028971352
21 14 0.473265668850626
22 14 0.44692353110733
23 14 0.507973879614458
24 14 0.531372991121072
25 14 0.431981761521161
26 14 0.42787470461822
27 14 0.402567847280188
28 14 0.319687600220889
29 14 0.318426621400919
30 14 0.338659353101225
1 15 0.449200649541628
2 15 0.367657232288274
3 15 0.438171248554348
4 15 0.359519862319064
5 15 0.377789316037801
6 15 0.432311892525861
7 15 0.423086440750667
8 15 0.467802413781544
9 15 0.459420237945373
10 15 0.430699069739728
11 15 0.440974300355243
12 15 0.415344919351195
13 15 0.411462306467585
14 15 0.435326553794285
15 15 0.438420144334982
16 15 0.487197235618489
17 15 0.591228688624233
18 15 0.547321293761521
19 15 0.479098010888711
20 15 0.430747129600315
21 15 0.473257167273153
22 15 0.452664436988426
23 15 0.421148594602752
24 15 0.460091805240764
25 15 0.447476421414996
26 15 0.334903050793966
27 15 0.341626130614395
28 15 0.290881596825701
29 15 0.25294456105369
30 15 0.237004370509128
1 16 0.472064346860299
2 16 0.469093702789976
3 16 0.353447353221996
4 16 0.313931751539238
5 16 0.296118889839817
6 16 0.325479845717567
7 16 0.427492718164094
8 16 0.380773819711785
9 16 0.399375476854812
10 16 0.410043319147885
11 16 0.425003729008475
12 16 0.386126103706405
13 16 0.423777404014312
14 16 0.400661892874948
15 16 0.454192396031307
16 16 0.542081795427969
17 16 0.519485867229148
18 16 0.498004901287636
19 16 0.464079781766123
20 16 0.539107161674125
21 16 0.439734138575711
22 16 0.363801818664886
23 16 0.329537344712953
24 16 0.373571997138877
25 16 0.41007610354063
26 16 0.375624893079535
27 16 0.388991521689844
28 16 0.386496835214236
29 16 0.243937041199682
30 16 0.181825759911513
1 17 0.478966001507985
2 17 0.433085015306096
3 17 0.360958128999203
4 17 0.340532169164473
5 17 0.329374228538956
6 17 0.429932677812666
7 17 0.409070360830309
8 17 0.388879100192332
9 17 0.38060624949816
10 17 0.431755662969368
11 17 0.435298311402835
12 17 0.34331256112096
13 17 0.346755249811979
14 17 0.363088602769777
15 17 0.490224799218652
16 17 0.467697463926675
17 17 0.487679301400212
18 17 0.422951556908721
19 17 0.426952976432785
20 17 0.48598264944658
21 17 0.354072359224064
22 17 0.311114935297956
23 17 0.393062796553191
24 17 0.351194761122682
25 17 0.369472274908351
26 17 0.427892701781526
27 17 0.37019307323929
28 17 0.284153071174948
29 17 0.205319480043788
30 17 0.216784135112534
1 18 0.520458959247791
2 18 0.428054067795116
3 18 0.416560370675492
4 18 0.373924610164964
5 18 0.355487860057343
6 18 0.441976518820052
7 18 0.331616058193273
8 18 0.353124427720708
9 18 0.440630133837378
10 18 0.373780387275547
11 18 0.386827554506758
12 18 0.397609784059198
13 18 0.393407942913582
14 18 0.355157693314398
15 18 0.51188432152091
16 18 0.44138864662289
17 18 0.52094263676543
18 18 0.492529049788145
19 18 0.489790676260577
20 18 0.385614260566183
21 18 0.349300100583538
22 18 0.348935554330907
23 18 0.298733329477017
24 18 0.324331560392436
25 18 0.250515585956036
26 18 0.309460605580655
27 18 0.228513342176788
28 18 0.216155019082848
29 18 0.246171468127656
30 18 0.209728379095188
1 19 0.614643137468375
2 19 0.494975246431443
3 19 0.406265123117374
4 19 0.435541720460693
5 19 0.337187014960084
6 19 0.347030911580714
7 19 0.340292154939925
8 19 0.349590427223981
9 19 0.400860888597463
10 19 0.358635174838074
11 19 0.29944106001081
12 19 0.390753891291016
13 19 0.416452814619947
14 19 0.39158648853015
15 19 0.409406336964169
16 19 0.412742910642895
17 19 0.372112992012862
18 19 0.442113377315788
19 19 0.386541180545077
20 19 0.286504391844108
21 19 0.233829575787529
22 19 0.257753603421709
23 19 0.144678516449859
24 19 0.154562189841557
25 19 0.197739421524126
26 19 0.214520195600955
27 19 0.207672032621094
28 19 0.0974715146982437
29 19 0.168837492406265
30 19 0.190487032022887
1 20 0.594925575465523
2 20 0.552030810000535
3 20 0.471661624179658
4 20 0.400056439921729
5 20 0.343179054879274
6 20 0.36333084152068
7 20 0.267771722658931
8 20 0.326204466332171
9 20 0.347653987061638
10 20 0.356253541260218
11 20 0.311274300077939
12 20 0.409965037985919
13 20 0.39387181401228
14 20 0.377618422628722
15 20 0.311428614009891
16 20 0.361306972671348
17 20 0.370657034476348
18 20 0.367243449812642
19 20 0.411827513430808
20 20 0.305496736982726
21 20 0.243439119658333
22 20 0.242380292514889
23 20 0.186266400868559
24 20 0.127647543791616
25 20 0.169738384431802
26 20 0.169725146170076
27 20 0.122299189757079
28 20 0
29 20 0.116807729346637
30 20 0.106838762224057
1 21 0.518711565863626
2 21 0.50100736551698
3 21 0.445532883010779
4 21 0.419163031141177
5 21 0.337889823454317
6 21 0.300219118208438
7 21 0.277929127067398
8 21 0.375691222652384
9 21 0.44397906784709
10 21 0.370449381312091
11 21 0.352294081438078
12 21 0.355332925320092
13 21 0.368928834554107
14 21 0.318407902495417
15 21 0.327758168026886
16 21 0.354157256864986
17 21 0.422792916207409
18 21 0.335423527621239
19 21 0.382799030279295
20 21 0.263451365032612
21 21 0.281306965570441
22 21 0.301387481584923
23 21 0.268974849832026
24 21 0.196149360777681
25 21 0.234132235257322
26 21 0.167952833856084
27 21 0.107817320143661
28 21 0.0892223504024766
29 21 0.0831556297175122
30 21 0.0938891969891525
1 22 0.485855687720276
2 22 0.447190317347
3 22 0.40774948215523
4 22 0.433808861537102
5 22 0.404628370708792
6 22 0.319142884235467
7 22 0.304882588699263
8 22 0.366849128280648
9 22 0.364553619039549
10 22 0.340606485901556
11 22 0.342679444164177
12 22 0.3754007184365
13 22 0.294824793248625
14 22 0.220958599227656
15 22 0.238836699344976
16 22 0.281748999560746
17 22 0.347826469990047
18 22 0.290854910618855
19 22 0.28288391618135
20 22 0.299460318714384
21 22 0.322002251059385
22 22 0.382757696590446
23 22 0.274277659260487
24 22 0.2983176256111
25 22 0.283632124783693
26 22 0.186296446810736
27 22 0.125810456286846
28 22 0.113553294273033
29 22 0.125812313601288
30 22 0.0614291113959498
1 23 0.483585498279689
2 23 0.401240224455131
3 23 0.376171948702387
4 23 0.352777029633339
5 23 0.377090654838306
6 23 0.404767928251011
7 23 0.331849725023158
8 23 0.34181774161518
9 23 0.258079668524643
10 23 0.347812844178273
11 23 0.344065243907398
12 23 0.371658186818389
13 23 0.290496804810867
14 23 0.201874251891074
15 23 0.218746534098889
16 23 0.244129701910773
17 23 0.270027392658034
18 23 0.233666676892017
19 23 0.182375580102644
20 23 0.248548068116073
21 23 0.388645886608059
22 23 0.384104112153883
23 23 0.292649457075357
24 23 0.309324085637724
25 23 0.304620405798964
26 23 0.210092134615521
27 23 0.118934000359168
28 23 0.0901445970126852
29 23 0.0776619519211394
30 23 0.0962956129432526
1 24 0.421712930061904
2 24 0.367242881220722
3 24 0.412632910452385
4 24 0.456358896991638
5 24 0.421113631218252
6 24 0.44423849601577
7 24 0.41176797230924
8 24 0.345484652320413
9 24 0.264726849804042
10 24 0.286227404018605
11 24 0.33576876872648
12 24 0.235719776039518
13 24 0.21130814714251
14 24 0.230524057587479
15 24 0.283038846349371
16 24 0.327247227254034
17 24 0.261727832972021
18 24 0.310504815377376
19 24 0.280650572144322
20 24 0.272745504206448
21 24 0.350516352404093
22 24 0.388769859065406
23 24 0.361095794917381
24 24 0.414111685622403
25 24 0.354438131275605
26 24 0.195789928903512
27 24 0.143341048068492
28 24 0.0832927299130924
29 24 0.183637417102936
30 24 0.222171019923204
1 25 0.396613297473057
2 25 0.350604865481191
3 25 0.34995259588328
4 25 0.430926666706832
5 25 0.412438885174719
6 25 0.357552783443859
7 25 0.280001584623848
8 25 0.258806755284938
9 25 0.292393643614064
10 25 0.307462505703797
11 25 0.243591751408544
12 25 0.229788697076406
13 25 0.242510968778992
14 25 0.236413812162675
15 25 0.251307671675434
16 25 0.305522628218314
17 25 0.332661647816971
18 25 0.368446259976584
19 25 0.324697866703695
20 25 0.361295866534267
21 25 0.405868238157889
22 25 0.473880617419491
23 25 0.37742898964097
24 25 0.350453041755636
25 25 0.366206567702023
26 25 0.256702554268691
27 25 0.175106148321779
28 25 0.138947797513327
29 25 0.25313520332912
30 25 0.278100008853267
1 26 0.36425779756549
2 26 0.297111658899598
3 26 0.407128308091114
4 26 0.374694044683776
5 26 0.435697868665821
6 26 0.318329625779226
7 26 0.31281719848811
8 26 0.249406982161207
9 26 0.244961641796006
10 26 0.228298197787274
11 26 0.300640940624242
12 26 0.294363327913448
13 26 0.204687617113889
14 26 0.268520967914822
15 26 0.301108392083949
16 26 0.352602430731584
17 26 0.325104173031401
18 26 0.361533179248364
19 26 0.397048628529475
20 26 0.471190138950911
21 26 0.460970283730947
22 26 0.476762800024953
23 26 0.432696757467855
24 26 0.345560131792961
25 26 0.328992720105958
26 26 0.299764151981256
27 26 0.271507934710308
28 26 0.282088153575346
29 26 0.354588265631355
30 26 0.325761895006995
1 27 0.366149025372717
2 27 0.280665081228533
3 27 0.451127157842607
4 27 0.479165268735433
5 27 0.479309179227057
6 27 0.414071109892179
7 27 0.323412069846764
8 27 0.297048357970519
9 27 0.285351304295208
10 27 0.283833484838933
11 27 0.400809285326749
12 27 0.308169598719877
13 27 0.278649216453088
14 27 0.27183398367176
15 27 0.294962538497503
16 27 0.331564307015331
17 27 0.34608159874392
18 27 0.388361321915789
19 27 0.514419709758908
20 27 0.559600862914903
21 27 0.536949283616448
22 27 0.500208445938644
23 27 0.510406074182786
24 27 0.365330866460549
25 27 0.265459582709304
26 27 0.298381770062596
27 27 0.302308497668066
28 27 0.369679917806377
29 27 0.403591342836288
30 27 0.492077101849459
1 28 0.447743734210028
2 28 0.38701266147966
3 28 0.480870968336086
4 28 0.584008852805369
5 28 0.568695931084698
6 28 0.500726738340681
7 28 0.439661254106619
8 28 0.390078528485495
9 28 0.298716093377049
10 28 0.350719358263581
11 28 0.369448853387334
12 28 0.367476903405331
13 28 0.258871367623544
14 28 0.198954075461089
15 28 0.304094090948882
16 28 0.255577445212845
17 28 0.253236127526908
18 28 0.364812175624124
19 28 0.525628131981975
20 28 0.580161702022346
21 28 0.530017687064316
22 28 0.595156735815174
23 28 0.603343707694642
24 28 0.386208411938994
25 28 0.2708427599134
26 28 0.260539131606249
27 28 0.342010878656641
28 28 0.33659647941211
29 28 0.437489454611367
30 28 0.485722059827128
1 29 0.493195562387919
2 29 0.473972610612608
3 29 0.57384719933677
4 29 0.565026524303814
5 29 0.63323242485555
6 29 0.587282110493028
7 29 0.524884945907766
8 29 0.355687359066498
9 29 0.356942249254191
10 29 0.389209220911096
11 29 0.484454781229042
12 29 0.400548504917902
13 29 0.26001374842354
14 29 0.159134695372149
15 29 0.188664264998564
16 29 0.260266894056056
17 29 0.284015930326419
18 29 0.292940957825457
19 29 0.445633320949365
20 29 0.489600712430543
21 29 0.56304649821657
22 29 0.561881431103891
23 29 0.547878776435045
24 29 0.409065309446617
25 29 0.330069513764311
26 29 0.337297022963596
27 29 0.398920945579922
28 29 0.369636449946707
29 29 0.463286966152099
30 29 0.520795480498952
1 30 0.541002131676714
2 30 0.557812198163924
3 30 0.602661088731125
4 30 0.691905447677151
5 30 0.640723874355067
6 30 0.588365305760307
7 30 0.449449111698485
8 30 0.443816509226131
9 30 0.404964959592524
10 30 0.43790147318155
11 30 0.507211371032054
12 30 0.42887632531961
13 30 0.301095514021405
14 30 0.280132295862596
15 30 0.290632562255929
16 30 0.352192279826246
17 30 0.36418146302268
18 30 0.391129648425597
19 30 0.512323478862216
20 30 0.510422646886292
21 30 0.530908273427752
22 30 0.550205317283617
23 30 0.496531304094037
24 30 0.513381859731295
25 30 0.406692980920727
26 30 0.408484473835985
27 30 0.443638012523673
28 30 0.442831987618545
29 30 0.451245887719736
30 30 0.423868801297905
