## Supplementary material for "To disperse or compete? Coevolution of traits leads to a limited number of reproductive strategies": Rasters used: raster011.csv

x "y" "K"
1 1 0.650167864980952
2 1 0.646429254661263
3 1 0.610025658718705
4 1 0.560328753768908
5 1 0.578361568665252
6 1 0.543244812231227
7 1 0.589862327801262
8 1 0.642203694112578
9 1 0.712938557156607
10 1 0.702774390116143
11 1 0.713937657075343
12 1 0.777278461536474
13 1 0.718820324960807
14 1 0.785042919190107
15 1 0.860386139435367
16 1 0.90624842137366
17 1 0.962093909694188
18 1 0.897488605693785
19 1 0.862594385380663
20 1 0.815527038185694
21 1 0.78659887053609
22 1 0.803776828188971
23 1 0.761328809369095
24 1 0.723130188524892
25 1 0.803323263189595
26 1 0.846834453198926
27 1 0.903883517840445
28 1 0.823176764425411
29 1 0.832706564461962
30 1 0.834028448346738
1 2 0.685635297725284
2 2 0.696036365928412
3 2 0.673265449143482
4 2 0.618173399834398
5 2 0.591034751909657
6 2 0.554315325461145
7 2 0.56749054550947
8 2 0.65485151692648
9 2 0.706989041444705
10 2 0.685312097890615
11 2 0.66047508642181
12 2 0.754655179806667
13 2 0.705997796635808
14 2 0.80588385100815
15 2 0.88241422036028
16 2 0.886196960392356
17 2 0.86846698378663
18 2 0.833217258504595
19 2 0.763199526660071
20 2 0.788860994688775
21 2 0.835562077072642
22 2 0.827020410070982
23 2 0.725605194106831
24 2 0.708536728502583
25 2 0.810559740995085
26 2 0.894361629801115
27 2 0.844524438952427
28 2 0.785536485874706
29 2 0.720389153177694
30 2 0.792685236849955
1 3 0.669598162925228
2 3 0.687377748910039
3 3 0.671460070804998
4 3 0.639512971343332
5 3 0.634487819887426
6 3 0.586691952274939
7 3 0.544745682115916
8 3 0.606204292840594
9 3 0.585158919433835
10 3 0.636955472625382
11 3 0.676742307183979
12 3 0.692432732969639
13 3 0.704520825933914
14 3 0.749610602602683
15 3 0.792902834013395
16 3 0.810803335809983
17 3 0.788651647531367
18 3 0.795699148117941
19 3 0.752125106446778
20 3 0.805230469318878
21 3 0.765340312932588
22 3 0.78769046050712
23 3 0.768724799381983
24 3 0.748056656399356
25 3 0.787386849859217
26 3 0.877853877841584
27 3 0.789969503608694
28 3 0.744690060184608
29 3 0.728625701527313
30 3 0.736967031556176
1 4 0.638997814244465
2 4 0.641545732363624
3 4 0.637781304869948
4 4 0.567354097003007
5 4 0.639019242238992
6 4 0.575339657198441
7 4 0.5162291336188
8 4 0.520309690034346
9 4 0.527478970074867
10 4 0.633590277384067
11 4 0.612327433930355
12 4 0.657813006383915
13 4 0.668650978981813
14 4 0.751114533555837
15 4 0.797606633016916
16 4 0.867005278819948
17 4 0.809989048258851
18 4 0.808335580405833
19 4 0.734518260854559
20 4 0.766247568632587
21 4 0.79250740144576
22 4 0.725253792808575
23 4 0.779114670581181
24 4 0.823073713039324
25 4 0.845188088101671
26 4 0.811176943788181
27 4 0.767087716220407
28 4 0.726500363149736
29 4 0.727607912937015
30 4 0.752879591261653
1 5 0.648835275000118
2 5 0.613498390228739
3 5 0.588600625432014
4 5 0.627198860100489
5 5 0.617356600054373
6 5 0.5549402544243
7 5 0.566277849220703
8 5 0.504226255287912
9 5 0.551108428836663
10 5 0.64656507067935
11 5 0.580812962241202
12 5 0.656468950792011
13 5 0.684391700805537
14 5 0.664775467882657
15 5 0.760458367021586
16 5 0.741629592612416
17 5 0.756301858709638
18 5 0.793207534126536
19 5 0.788679304026749
20 5 0.860303134024189
21 5 0.846783422419714
22 5 0.844279272609288
23 5 0.87859901177155
24 5 0.825372846523894
25 5 0.778865083168559
26 5 0.718453659687096
27 5 0.770966360561088
28 5 0.83255857766674
29 5 0.781072885396452
30 5 0.750676574680055
1 6 0.581528747058961
2 6 0.597594615476832
3 6 0.58711778771638
4 6 0.557848655565563
5 6 0.545744878299578
6 6 0.564785812294691
7 6 0.550521008530581
8 6 0.580389719708043
9 6 0.617086520190586
10 6 0.574200598775753
11 6 0.644440613077167
12 6 0.650847193739953
13 6 0.60342321626359
14 6 0.641503795724407
15 6 0.713725788091448
16 6 0.734125237259497
17 6 0.686607957097868
18 6 0.74265214748723
19 6 0.814900343260731
20 6 0.824669300454777
21 6 0.905921084526781
22 6 0.887437021160896
23 6 0.862029645652299
24 6 0.806538780625914
25 6 0.806013961834749
26 6 0.779933422521975
27 6 0.792494850744057
28 6 0.838989350997139
29 6 0.798553840433836
30 6 0.783600160827421
1 7 0.490962864928124
2 7 0.54544713705193
3 7 0.542225897423831
4 7 0.516450286967595
5 7 0.536865844043029
6 7 0.550151864606561
7 7 0.496568181463849
8 7 0.533189804024377
9 7 0.522822635290515
10 7 0.502801171848003
11 7 0.5426144317385
12 7 0.570486627622803
13 7 0.569546544412619
14 7 0.606426106583409
15 7 0.652436002758102
16 7 0.691968888987363
17 7 0.696968876250538
18 7 0.696969623127948
19 7 0.756028607815105
20 7 0.817126130124169
21 7 0.839944456086839
22 7 0.877065959427412
23 7 0.815231629363569
24 7 0.776735159579953
25 7 0.789107431064089
26 7 0.819649003079746
27 7 0.819067531658362
28 7 0.837980783408175
29 7 0.872767750080317
30 7 0.858976897856881
1 8 0.465731073661603
2 8 0.503736869990996
3 8 0.491821713338456
4 8 0.501332707126958
5 8 0.559537851911961
6 8 0.491997867363607
7 8 0.474806509591359
8 8 0.395786268014889
9 8 0.435912687675221
10 8 0.444832208166521
11 8 0.513450120751536
12 8 0.509539746195275
13 8 0.524014491641636
14 8 0.518801109936466
15 8 0.550326997068875
16 8 0.628338820897104
17 8 0.636573995956246
18 8 0.678859427139893
19 8 0.737412290926596
20 8 0.734909460345733
21 8 0.815068200559403
22 8 0.787978196573831
23 8 0.833696141144625
24 8 0.78596295466469
25 8 0.761967804931405
26 8 0.80024672385229
27 8 0.833799376630386
28 8 0.835988909530737
29 8 0.862890668300984
30 8 0.85704740219505
1 9 0.476448154679501
2 9 0.471349423130116
3 9 0.491178209724056
4 9 0.48613538709158
5 9 0.46993515384068
6 9 0.415153734638117
7 9 0.408040541786527
8 9 0.342010713891595
9 9 0.386062841793503
10 9 0.405028555400016
11 9 0.435394604271179
12 9 0.46980625756878
13 9 0.414300830458512
14 9 0.436456761599128
15 9 0.54294221653793
16 9 0.591459697131199
17 9 0.631121491170118
18 9 0.647514141083876
19 9 0.699847354012462
20 9 0.717359047460556
21 9 0.741977986031269
22 9 0.793923760721831
23 9 0.833917785887808
24 9 0.807227053713133
25 9 0.819685100178118
26 9 0.795877442410015
27 9 0.821802235622072
28 9 0.820987510935732
29 9 0.803313040885916
30 9 0.799537426104821
1 10 0.457108732555558
2 10 0.419041710672519
3 10 0.454538576815265
4 10 0.431560552072519
5 10 0.446399657429433
6 10 0.435765079287216
7 10 0.389680968961337
8 10 0.375088454983929
9 10 0.376716161628768
10 10 0.319836768526442
11 10 0.327202096564618
12 10 0.39046723971794
13 10 0.441686278831943
14 10 0.426802017957806
15 10 0.453468372974165
16 10 0.499928472191885
17 10 0.639058566150041
18 10 0.618372344042513
19 10 0.671545959931138
20 10 0.723827871346371
21 10 0.735010991251321
22 10 0.838529899743642
23 10 0.823355586966153
24 10 0.796373235120957
25 10 0.78154768852294
26 10 0.716964896463366
27 10 0.742737330666787
28 10 0.770068202623356
29 10 0.788343089279715
30 10 0.737515454653168
1 11 0.419162734155025
2 11 0.396168632846416
3 11 0.353236604310662
4 11 0.36280311179772
5 11 0.389675265283886
6 11 0.400410611267584
7 11 0.319897697627888
8 11 0.381636578539153
9 11 0.335844912227148
10 11 0.337696377287927
11 11 0.34086404498652
12 11 0.334384039142721
13 11 0.371424996187453
14 11 0.437993888410381
15 11 0.471546121496105
16 11 0.472859587084972
17 11 0.532654753650271
18 11 0.614665665153652
19 11 0.57805421456268
20 11 0.659822625725783
21 11 0.751185492320139
22 11 0.756687537223731
23 11 0.727111794627577
24 11 0.740013787697304
25 11 0.697604033248455
26 11 0.714758342674379
27 11 0.736148534119051
28 11 0.778857381881603
29 11 0.829248708289154
30 11 0.698594823787007
1 12 0.395602151267354
2 12 0.369926246629963
3 12 0.373029759822497
4 12 0.321636444952896
5 12 0.373065442935317
6 12 0.367327867899223
7 12 0.285703994383685
8 12 0.303091375074795
9 12 0.221609707832513
10 12 0.30278283470884
11 12 0.279852540356356
12 12 0.328740717255359
13 12 0.372335333606349
14 12 0.420175454913517
15 12 0.412359066370157
16 12 0.443104271791559
17 12 0.467285507212734
18 12 0.537450861276475
19 12 0.60799477606257
20 12 0.679480871953538
21 12 0.712394700255129
22 12 0.703558025686419
23 12 0.639293136059368
24 12 0.639647318761851
25 12 0.723563060628029
26 12 0.77084643167177
27 12 0.725456111128315
28 12 0.788322663679032
29 12 0.813145602019644
30 12 0.791883519420677
1 13 0.379895257657182
2 13 0.407962485034041
3 13 0.374405295451146
4 13 0.346429114661499
5 13 0.357579841087771
6 13 0.365440288940363
7 13 0.291939238640823
8 13 0.239984920382644
9 13 0.212936031145102
10 13 0.278549676912087
11 13 0.271568834517538
12 13 0.29076290603154
13 13 0.314487137566282
14 13 0.351516913173232
15 13 0.414037035528743
16 13 0.455175641111749
17 13 0.522652860409586
18 13 0.584858446053896
19 13 0.558360525617854
20 13 0.60587790148309
21 13 0.623523157658536
22 13 0.637689736372023
23 13 0.666836483785291
24 13 0.662995961481362
25 13 0.710829428165521
26 13 0.759830042383678
27 13 0.745794791363768
28 13 0.748849571519776
29 13 0.753416472236582
30 13 0.818788225850061
1 14 0.391300169193989
2 14 0.31383838722384
3 14 0.321631422988994
4 14 0.29825925017987
5 14 0.265216818116313
6 14 0.250551265592639
7 14 0.18861160247974
8 14 0.106254767928922
9 14 0.163260801960387
10 14 0.251153175179171
11 14 0.290624563617144
12 14 0.329065333976069
13 14 0.304222892005303
14 14 0.357143738753172
15 14 0.391624295527919
16 14 0.470767023331441
17 14 0.467521373225653
18 14 0.5679603810389
19 14 0.522357956215703
20 14 0.590014832263647
21 14 0.625949032087317
22 14 0.659535064340015
23 14 0.672597359129497
24 14 0.623714999636171
25 14 0.647058612579311
26 14 0.663588608130692
27 14 0.696496523524791
28 14 0.743096256523743
29 14 0.752066369592043
30 14 0.843482419094582
1 15 0.347037327105711
2 15 0.343066683505815
3 15 0.292842412633918
4 15 0.229016560594645
5 15 0.210566681989144
6 15 0.145609367389859
7 15 0.0817328630625158
8 15 0.0805842339901168
9 15 0.0750039491876687
10 15 0.147889923017937
11 15 0.270861347329383
12 15 0.286316129302981
13 15 0.275792791437407
14 15 0.374040049690321
15 15 0.421344325712608
16 15 0.379222722954807
17 15 0.480945456681848
18 15 0.475967752541361
19 15 0.513474011211453
20 15 0.596150063408654
21 15 0.632647711072941
22 15 0.679170856010563
23 15 0.656387393282324
24 15 0.626123915163556
25 15 0.60366150848711
26 15 0.586068287415197
27 15 0.667362220941825
28 15 0.70022233614245
29 15 0.796380634947491
30 15 0.896460838569184
1 16 0.304044646381318
2 16 0.324949893306682
3 16 0.263855236141247
4 16 0.246337987078493
5 16 0.146075814024745
6 16 0.102959504299643
7 16 0.110167042863054
8 16 0.102520946855401
9 16 0.069706060044768
10 16 0.142770720372686
11 16 0.255541264797112
12 16 0.335300514560019
13 16 0.31357579881275
14 16 0.385136442451923
15 16 0.374281615652298
16 16 0.343481187752236
17 16 0.432470436200199
18 16 0.49286924582869
19 16 0.537808868711424
20 16 0.571874963532773
21 16 0.61655317421759
22 16 0.647033546628343
23 16 0.600068557453795
24 16 0.591475751527726
25 16 0.631917943437805
26 16 0.608023332123467
27 16 0.695058132172101
28 16 0.775625870402478
29 16 0.868872520437019
30 16 0.950073868978388
1 17 0.203402987174638
2 17 0.211969317200584
3 17 0.258959287152349
4 17 0.194600581379799
5 17 0.175253589274961
6 17 0.157001284942656
7 17 0.168500321875446
8 17 0.145340235719573
9 17 0.168947113195657
10 17 0.172477391126916
11 17 0.268958399573769
12 17 0.317575565735801
13 17 0.322048229007628
14 17 0.343362455697967
15 17 0.325533152198865
16 17 0.354350734944485
17 17 0.36998626215426
18 17 0.460702601064871
19 17 0.442535492686294
20 17 0.506766042899701
21 17 0.566728058925114
22 17 0.580498480471096
23 17 0.555962639597751
24 17 0.580605834155944
25 17 0.613593701197809
26 17 0.708330919403636
27 17 0.769697583399006
28 17 0.833982591782798
29 17 0.93957975064785
30 17 0.954227167097142
1 18 0.174305921829688
2 18 0.166241235580252
3 18 0.251390362222454
4 18 0.205179592381859
5 18 0.18220216460701
6 18 0.207851267977561
7 18 0.222886477822729
8 18 0.210979607822615
9 18 0.12198045799633
10 18 0.125615732730993
11 18 0.205428439843216
12 18 0.326349341108255
13 18 0.415601716504765
14 18 0.486520058685799
15 18 0.417998287920658
16 18 0.400458769821525
17 18 0.42724120018805
18 18 0.46467065475483
19 18 0.50235201262366
20 18 0.545741600983844
21 18 0.559504687986228
22 18 0.550578355022547
23 18 0.56000675346467
24 18 0.554329221390753
25 18 0.625156405026999
26 18 0.72316611980938
27 18 0.787538390047202
28 18 0.846086481653596
29 18 0.947747718216153
30 18 1
1 19 0.142705857374078
2 19 0.142441426528161
3 19 0.190998247431686
4 19 0.179963960431585
5 19 0.19176957612206
6 19 0.196576427429793
7 19 0.172763170898972
8 19 0.202883269938339
9 19 0.182200932859206
10 19 0.159319427095465
11 19 0.229813151299368
12 19 0.296198091752079
13 19 0.389434996229299
14 19 0.470271360615961
15 19 0.480201612886059
16 19 0.42786915152219
17 19 0.439846670030828
18 19 0.448086591227455
19 19 0.477222780905927
20 19 0.524498858620979
21 19 0.57424031505062
22 19 0.571796389737074
23 19 0.555177693787423
24 19 0.58487471302514
25 19 0.635215191803753
26 19 0.67349990303568
27 19 0.724234664268179
28 19 0.866094564697766
29 19 0.953220439600363
30 19 0.991621280636333
1 20 0.160938167311737
2 20 0.184694543437436
3 20 0.165534403339056
4 20 0.207120798458668
5 20 0.144568614476977
6 20 0.14595310448377
7 20 0.1484842239844
8 20 0.200786800899562
9 20 0.243129998577958
10 20 0.187169908470819
11 20 0.216294571551486
12 20 0.327249325977319
13 20 0.383628582400193
14 20 0.401221441966417
15 20 0.457444292961761
16 20 0.434886228674033
17 20 0.483542972762524
18 20 0.483576832036804
19 20 0.52747437417556
20 20 0.585832825473385
21 20 0.614337091247889
22 20 0.608058464961058
23 20 0.613258986664636
24 20 0.634603730269962
25 20 0.6405969922395
26 20 0.659190740629281
27 20 0.709814793798609
28 20 0.843960319836898
29 20 0.94363196439393
30 20 0.911041904646713
1 21 0.161029427115357
2 21 0.191765048119775
3 21 0.195053903233272
4 21 0.166812016771795
5 21 0.222169593576678
6 21 0.21609982140522
7 21 0.174148290070299
8 21 0.252705927461164
9 21 0.265354861746095
10 21 0.251220615518213
11 21 0.343148481381505
12 21 0.381672043617287
13 21 0.342468382797741
14 21 0.400263223979284
15 21 0.419733876201377
16 21 0.445953137349399
17 21 0.487099752770786
18 21 0.492428053543954
19 21 0.541853021211091
20 21 0.558469459673681
21 21 0.633705537139272
22 21 0.636599435879578
23 21 0.576698401720741
24 21 0.634587971088815
25 21 0.621078300228161
26 21 0.618586029089168
27 21 0.752097804212592
28 21 0.803545793657309
29 21 0.842364306965315
30 21 0.88765025808848
1 22 0.125807378447891
2 22 0.108334073380489
3 22 0.114864397792189
4 22 0.133164986620544
5 22 0.175629378316271
6 22 0.180954881968913
7 22 0.242353880985841
8 22 0.288791744927584
9 22 0.293171199438587
10 22 0.28158786293114
11 22 0.332848146366821
12 22 0.335861920912493
13 22 0.364317894659529
14 22 0.392157117701617
15 22 0.416897196216935
16 22 0.413749691505356
17 22 0.487127496563091
18 22 0.497919901859905
19 22 0.557672720546151
20 22 0.554890453377807
21 22 0.553190890596665
22 22 0.599399359156549
23 22 0.602543822097479
24 22 0.646676829983832
25 22 0.673196172325926
26 22 0.687551256013004
27 22 0.752604909292723
28 22 0.799201797052343
29 22 0.814601051347447
30 22 0.73707816592022
1 23 0.0641472776952759
2 23 0.0256486661656399
3 23 0.0464277802438249
4 23 0.112897652059084
5 23 0.143639646255617
6 23 0.234537999256939
7 23 0.270853043526103
8 23 0.26507558627864
9 23 0.250614554409914
10 23 0.310096326658064
11 23 0.368208376959122
12 23 0.292936720071232
13 23 0.382742995591718
14 23 0.422659557472508
15 23 0.452687360988947
16 23 0.460709707338156
17 23 0.487580093548418
18 23 0.501453354717075
19 23 0.569258688162866
20 23 0.550836109709804
21 23 0.581057831499685
22 23 0.633139410093658
23 23 0.600362439027002
24 23 0.712488361634973
25 23 0.735938079295993
26 23 0.690472532975502
27 23 0.738698947487278
28 23 0.821932193621326
29 23 0.735004815450912
30 23 0.74141759143455
1 24 0.11024643835369
2 24 0.0403723190229793
3 24 0.0884883459091299
4 24 0.154306289785468
5 24 0.17947595444797
6 24 0.195641068360018
7 24 0.20985503101793
8 24 0.210243624040296
9 24 0.230009247261857
10 24 0.278521364464165
11 24 0.283675627072845
12 24 0.303591150195176
13 24 0.3584303363496
14 24 0.409143110580329
15 24 0.429715256186274
16 24 0.474185696136067
17 24 0.482183897332332
18 24 0.514486765822957
19 24 0.628596410977318
20 24 0.650471360621696
21 24 0.616207108992964
22 24 0.68231608467813
23 24 0.714726801344852
24 24 0.747012506480375
25 24 0.740083862382755
26 24 0.711168154951647
27 24 0.773689681116982
28 24 0.846060789279048
29 24 0.808152403816177
30 24 0.793373150519081
1 25 0.129513081118081
2 25 0.138522546396182
3 25 0.173673945378137
4 25 0.172015724597883
5 25 0.171016541712347
6 25 0.182054921017522
7 25 0.23052593092364
8 25 0.234735015832318
9 25 0.280361711798601
10 25 0.258347515123913
11 25 0.290549442852125
12 25 0.342094243353488
13 25 0.374866002808012
14 25 0.430091064630309
15 25 0.512437483527878
16 25 0.516413675614562
17 25 0.547013536222863
18 25 0.562144814528547
19 25 0.640788519351696
20 25 0.744153069525266
21 25 0.663724981666793
22 25 0.67058494730535
23 25 0.738058073103559
24 25 0.707371159104914
25 25 0.696799343877691
26 25 0.695436971964401
27 25 0.763695369835083
28 25 0.867061033122823
29 25 0.785415985024521
30 25 0.842174017341448
1 26 0.130471597560926
2 26 0.194597633030105
3 26 0.160698557702684
4 26 0.144583484055325
5 26 0.110712648906525
6 26 0.185677135483712
7 26 0.214929936866751
8 26 0.216193455776649
9 26 0.235897774091896
10 26 0.284902330789529
11 26 0.359539924130823
12 26 0.413915905378497
13 26 0.39587600965721
14 26 0.48579612232043
15 26 0.542051762741589
16 26 0.599061262583796
17 26 0.499056385760843
18 26 0.548487477649539
19 26 0.630657102608623
20 26 0.756907585653211
21 26 0.727909882622414
22 26 0.721918414745327
23 26 0.722224808459449
24 26 0.697461675120592
25 26 0.666787251450042
26 26 0.71185294291813
27 26 0.760450390286648
28 26 0.783315080172553
29 26 0.739433559814242
30 26 0.785351468284989
1 27 0.111713835577988
2 27 0.129756523396209
3 27 0.16260515690049
4 27 0.112071069303809
5 27 0.133160529592698
6 27 0.223122280375684
7 27 0.203621562994881
8 27 0.203350447578165
9 27 0.24979997726467
10 27 0.264878146415218
11 27 0.385329565043559
12 27 0.451026844155388
13 27 0.454367014651706
14 27 0.47797908167207
15 27 0.487124016817818
16 27 0.543659657489431
17 27 0.54599677545703
18 27 0.561174738006141
19 27 0.615666677252091
20 27 0.689451913853723
21 27 0.707709652816932
22 27 0.779847115665973
23 27 0.760051825008751
24 27 0.686633403759719
25 27 0.638531262132696
26 27 0.733657427536934
27 27 0.747052896994486
28 27 0.726013230647867
29 27 0.685415920994223
30 27 0.673516336166051
1 28 0.128618364676893
2 28 0.149422986079164
3 28 0.136250715164218
4 28 0.153471582957921
5 28 0.167485516389654
6 28 0.172640865525254
7 28 0.238285932604226
8 28 0.220244405019784
9 28 0.258964981465127
10 28 0.265658558741836
11 28 0.328573808289436
12 28 0.396647068221578
13 28 0.453171610155669
14 28 0.397426620155016
15 28 0.447300730976704
16 28 0.526561040756053
17 28 0.518232439558201
18 28 0.605518873346185
19 28 0.657030604287478
20 28 0.663385623852468
21 28 0.71813313970924
22 28 0.719220779724141
23 28 0.725716093143981
24 28 0.718390637268731
25 28 0.654633616240705
26 28 0.65289972044493
27 28 0.643286615077296
28 28 0.653265504280622
29 28 0.631757534106667
30 28 0.615354935805922
1 29 0.051919808805549
2 29 0.079380518553766
3 29 0.0686516417706811
4 29 0.121195106579013
5 29 0.173479299519359
6 29 0.154694669091587
7 29 0.185108654227079
8 29 0.131451971538762
9 29 0.270711377962571
10 29 0.298843134511907
11 29 0.314271190813845
12 29 0.402764061396245
13 29 0.412228182526826
14 29 0.402679035676571
15 29 0.435649548744784
16 29 0.440010928932071
17 29 0.470489926721364
18 29 0.551431951872886
19 29 0.603867460068018
20 29 0.658803029354905
21 29 0.608552499861808
22 29 0.629429051908287
23 29 0.645745356401726
24 29 0.668706277502963
25 29 0.657775267250703
26 29 0.649293821611293
27 29 0.687609958044628
28 29 0.665590835968652
29 29 0.657689226905053
30 29 0.609609287982049
1 30 0.0100897685447212
2 30 0
3 30 0.0202284912805201
4 30 0.122487406340447
5 30 0.0723220838549272
6 30 0.111869599452819
7 30 0.117990502210929
8 30 0.121102092055764
9 30 0.208517582525209
10 30 0.349756697617088
11 30 0.335456793710631
12 30 0.383946784869312
13 30 0.371902399794414
14 30 0.359756115545519
15 30 0.363153386033209
16 30 0.436131269038582
17 30 0.418980060328001
18 30 0.475785287167992
19 30 0.518218814076079
20 30 0.578933213564364
21 30 0.545712519852175
22 30 0.543811118948247
23 30 0.582297383479878
24 30 0.687201170940103
25 30 0.696420108152785
26 30 0.682143522382622
27 30 0.667566052736311
28 30 0.543484951500878
29 30 0.610209428460689
30 30 0.602103937457908
