## Supplementary material for "To disperse or compete? Coevolution of traits leads to a limited number of reproductive strategies": Rasters used: raster012.csv

x "y" "K"
1 1 0.131987175233179
2 1 0.141653128077073
3 1 0.148975599199693
4 1 0.0722937373848422
5 1 0.0456021914436735
6 1 0.0312053765791972
7 1 0.073737870304979
8 1 0.123895883831046
9 1 0.0716110129885898
10 1 0
11 1 0.0445364757688949
12 1 0.0732693058236295
13 1 0.0530437529281404
14 1 0.0946888608307523
15 1 0.202128192633169
16 1 0.280240056885968
17 1 0.357442157458319
18 1 0.36536827049066
19 1 0.361037329715212
20 1 0.432771576855575
21 1 0.480573042935184
22 1 0.442887837560597
23 1 0.470874256990575
24 1 0.512662311139345
25 1 0.515887482183912
26 1 0.434724733738264
27 1 0.396858022368482
28 1 0.411435483279721
29 1 0.350539887063131
30 1 0.41710912030867
1 2 0.100811393752743
2 2 0.0864274319339
3 2 0.135871761939585
4 2 0.190670239970923
5 2 0.156787112382686
6 2 0.0538132535942307
7 2 0.0245760563571635
8 2 0.0662782381435814
9 2 0.045750157840892
10 2 0.0601030135472736
11 2 0.074228557360326
12 2 0.105974004036707
13 2 0.1088142925986
14 2 0.225693494288461
15 2 0.199398060576858
16 2 0.333315375749009
17 2 0.363196948631081
18 2 0.359400770461788
19 2 0.423660096459093
20 2 0.435024022791535
21 2 0.543877093355365
22 2 0.56218618290605
23 2 0.522509565497461
24 2 0.584405669416218
25 2 0.520907439880423
26 2 0.48805606740387
27 2 0.49526419637619
28 2 0.461424205025788
29 2 0.498306802296792
30 2 0.505758074900643
1 3 0.135619785482411
2 3 0.202423475753377
3 3 0.174064800408603
4 3 0.165222418886879
5 3 0.145025998371515
6 3 0.136259663552717
7 3 0.0901007089202827
8 3 0.159825489319107
9 3 0.155779823799685
10 3 0.20780275734239
11 3 0.216661035593513
12 3 0.178088262914222
13 3 0.199002828293416
14 3 0.25733093113284
15 3 0.272367756946983
16 3 0.358717972696287
17 3 0.358740199861345
18 3 0.412943961547103
19 3 0.498346342064005
20 3 0.532665348933121
21 3 0.635245288203709
22 3 0.607358238601914
23 3 0.601016912242954
24 3 0.601315332354319
25 3 0.559579652068064
26 3 0.647749287803645
27 3 0.614806082205846
28 3 0.563202201878193
29 3 0.578673731651063
30 3 0.554817966836164
1 4 0.287443577659649
2 4 0.254116931459966
3 4 0.254680634497457
4 4 0.277063527702204
5 4 0.219644936222877
6 4 0.24306034313725
7 4 0.192223364154436
8 4 0.203362484713884
9 4 0.233453996902103
10 4 0.262736023490907
11 4 0.274832646836116
12 4 0.251510342987981
13 4 0.256251910858611
14 4 0.299738893988113
15 4 0.34742336328714
16 4 0.316458335191584
17 4 0.32186354473813
18 4 0.442388957073284
19 4 0.502681258254885
20 4 0.597981379846947
21 4 0.678698968015909
22 4 0.676068108156364
23 4 0.660221181674953
24 4 0.568099476460042
25 4 0.577339002697193
26 4 0.648498369741226
27 4 0.684203867226441
28 4 0.602739843073904
29 4 0.638760281143838
30 4 0.611701457117535
1 5 0.291534078135063
2 5 0.40055199982954
3 5 0.330373027843518
4 5 0.389472782701581
5 5 0.357119230079459
6 5 0.337493273365773
7 5 0.336058415321926
8 5 0.275293536167788
9 5 0.263933148639854
10 5 0.299213209946552
11 5 0.314431190285121
12 5 0.295925954038323
13 5 0.289196854378338
14 5 0.311600546155712
15 5 0.415728860150422
16 5 0.330933644502552
17 5 0.41944024706496
18 5 0.493121867427929
19 5 0.586638055100142
20 5 0.63290875720989
21 5 0.67507061329863
22 5 0.656392251023002
23 5 0.586597548964261
24 5 0.527310087032711
25 5 0.558831510576667
26 5 0.635794637067235
27 5 0.690687533928877
28 5 0.690190644001706
29 5 0.661664330551498
30 5 0.615731856100721
1 6 0.420706589179345
2 6 0.457212015599159
3 6 0.457431744642723
4 6 0.453023485756666
5 6 0.419935605278832
6 6 0.367806014151868
7 6 0.423499558561498
8 6 0.312548819018344
9 6 0.354708261896348
10 6 0.377173136722708
11 6 0.378282403251111
12 6 0.322749695342438
13 6 0.352452285112619
14 6 0.326057622441604
15 6 0.326706114795255
16 6 0.398834311080726
17 6 0.425280854406651
18 6 0.47865277417399
19 6 0.632920602527926
20 6 0.69691528562345
21 6 0.672366364489929
22 6 0.643291426597941
23 6 0.618226945478321
24 6 0.634814458791357
25 6 0.587003473387788
26 6 0.637881795971854
27 6 0.713929108869499
28 6 0.677928659320294
29 6 0.679161990011501
30 6 0.654599361396246
1 7 0.459977302945142
2 7 0.503611523753463
3 7 0.466829927792533
4 7 0.478687123222335
5 7 0.47587891068776
6 7 0.445249163281442
7 7 0.4015838415627
8 7 0.402685091396426
9 7 0.379537865292867
10 7 0.366911027522693
11 7 0.406923396178399
12 7 0.427104685739583
13 7 0.495660840433454
14 7 0.341110873977442
15 7 0.328046330243001
16 7 0.399912644551728
17 7 0.466793398620221
18 7 0.580714133586218
19 7 0.604669049702945
20 7 0.629678175507997
21 7 0.627370939273783
22 7 0.577415811751286
23 7 0.601023630058001
24 7 0.580748291843544
25 7 0.626448417748816
26 7 0.665545253218161
27 7 0.688089657503436
28 7 0.66173969259824
29 7 0.627197150321192
30 7 0.633390631111742
1 8 0.60237936378526
2 8 0.540788482050187
3 8 0.484673224444901
4 8 0.448749511632729
5 8 0.413386457308725
6 8 0.39499364184973
7 8 0.411307041140288
8 8 0.403021951114521
9 8 0.404623701166526
10 8 0.432520922049474
11 8 0.431604660463402
12 8 0.46018707811817
13 8 0.506847553769474
14 8 0.418151484094592
15 8 0.416597267278728
16 8 0.411530095627014
17 8 0.540545636976316
18 8 0.526279022901784
19 8 0.565473182050775
20 8 0.639749582443995
21 8 0.623625984800456
22 8 0.641484853932521
23 8 0.648022928970132
24 8 0.602741503786702
25 8 0.628728154541248
26 8 0.636213756832247
27 8 0.691033228935204
28 8 0.634949423337263
29 8 0.710216714602318
30 8 0.686334074898597
1 9 0.574926662023366
2 9 0.507433307601862
3 9 0.447477128289574
4 9 0.519055967344949
5 9 0.473274789393606
6 9 0.452239266680305
7 9 0.435628785510974
8 9 0.415463681041333
9 9 0.437766354140166
10 9 0.483774979274919
11 9 0.51571136726515
12 9 0.487455266554045
13 9 0.517822925145894
14 9 0.529827526774799
15 9 0.492733614432756
16 9 0.453542581683694
17 9 0.547602930764173
18 9 0.552839258473283
19 9 0.63346316472154
20 9 0.683327333254628
21 9 0.633721807238146
22 9 0.645505265308113
23 9 0.674978554090321
24 9 0.611327311476606
25 9 0.619293648779766
26 9 0.697936419795677
27 9 0.679436042004234
28 9 0.634404755139528
29 9 0.667531215684723
30 9 0.675083760898529
1 10 0.491702019772443
2 10 0.429473444871637
3 10 0.456377495940248
4 10 0.445642034139065
5 10 0.46983801063015
6 10 0.459428730107129
7 10 0.446405862359433
8 10 0.424959614408007
9 10 0.478466108138622
10 10 0.480385627698691
11 10 0.453005340007621
12 10 0.487725040581538
13 10 0.532604840750951
14 10 0.569826833553351
15 10 0.581042499983136
16 10 0.620122144010032
17 10 0.566961846001024
18 10 0.59158213623044
19 10 0.683685702391257
20 10 0.721270585527293
21 10 0.665783178027041
22 10 0.67639260850394
23 10 0.645911180602508
24 10 0.693005599398387
25 10 0.650113487589376
26 10 0.61604404670084
27 10 0.658002994202025
28 10 0.661933611659352
29 10 0.678101054038517
30 10 0.651801187392824
1 11 0.402037804685332
2 11 0.404341411121551
3 11 0.458376880590864
4 11 0.468570596869492
5 11 0.531367262239984
6 11 0.537561331575931
7 11 0.490289316714384
8 11 0.442501427266035
9 11 0.484363001087302
10 11 0.438229816942593
11 11 0.472051538322917
12 11 0.546253226418103
13 11 0.583114914982196
14 11 0.617552429927816
15 11 0.589072200927988
16 11 0.627288265890022
17 11 0.696404047347278
18 11 0.701443159879878
19 11 0.776710059469636
20 11 0.799241751509647
21 11 0.807511209309093
22 11 0.795046190259145
23 11 0.743728132664395
24 11 0.711806107457055
25 11 0.601338027170794
26 11 0.60379996758134
27 11 0.625395790338177
28 11 0.604757794618395
29 11 0.638121153188655
30 11 0.670667813085384
1 12 0.393060044103753
2 12 0.365959806861149
3 12 0.40954444502103
4 12 0.480032177843983
5 12 0.502632174101583
6 12 0.531810832803793
7 12 0.545569374518183
8 12 0.509938927135664
9 12 0.528741451702682
10 12 0.42400017468689
11 12 0.451785081184979
12 12 0.547834536461325
13 12 0.557873215065863
14 12 0.619767479780678
15 12 0.596384795427643
16 12 0.593893537988461
17 12 0.703924455802617
18 12 0.72602273619237
19 12 0.816388734150594
20 12 0.799947109280057
21 12 0.87775327861636
22 12 0.860134054240182
23 12 0.713802468952358
24 12 0.694886001125407
25 12 0.632527420172209
26 12 0.615010599003557
27 12 0.53864129574331
28 12 0.693745691384947
29 12 0.695421511613854
30 12 0.633525532419319
1 13 0.350141125536636
2 13 0.339906084239569
3 13 0.377776795976423
4 13 0.467708156016267
5 13 0.515512875581907
6 13 0.535576413643246
7 13 0.573535347869619
8 13 0.503473476258166
9 13 0.512070442747187
10 13 0.457362092788975
11 13 0.418013372573966
12 13 0.453931786913082
13 13 0.456339268557164
14 13 0.510747982943899
15 13 0.541247064272567
16 13 0.555848918420173
17 13 0.704084482164242
18 13 0.783756784944938
19 13 0.872619970504838
20 13 0.81427851302486
21 13 0.882425853497887
22 13 0.884677028440797
23 13 0.711667059446434
24 13 0.723996791982194
25 13 0.636125258560763
26 13 0.606801760265584
27 13 0.540278891757145
28 13 0.589132614975149
29 13 0.588710407615332
30 13 0.559212770206667
1 14 0.403790305361288
2 14 0.377601078229736
3 14 0.439746877048177
4 14 0.469275141973265
5 14 0.526644345909161
6 14 0.569876345460141
7 14 0.551620526521217
8 14 0.483898052975308
9 14 0.481291043619346
10 14 0.488746252448178
11 14 0.47666578029136
12 14 0.453458918473591
13 14 0.427296953574528
14 14 0.440749992007899
15 14 0.528777941228737
16 14 0.617475488105789
17 14 0.674406604959291
18 14 0.801843810222986
19 14 0.858660259082119
20 14 0.885949410777148
21 14 0.79562362304709
22 14 0.860894451554474
23 14 0.752562487226541
24 14 0.769092347399209
25 14 0.677131663605871
26 14 0.666325943224391
27 14 0.58968399216168
28 14 0.563933415640354
29 14 0.593601959668888
30 14 0.56711113434947
1 15 0.43540363061971
2 15 0.475182042186473
3 15 0.422025077639142
4 15 0.541848616492954
5 15 0.601652414502644
6 15 0.586581609892254
7 15 0.559625705823375
8 15 0.424666234888229
9 15 0.514488763779636
10 15 0.593646511193467
11 15 0.515343715372599
12 15 0.477991188308419
13 15 0.483074223044979
14 15 0.470079024073461
15 15 0.540223362482256
16 15 0.559803576490797
17 15 0.705932442451147
18 15 0.737758444115633
19 15 0.800709631602798
20 15 0.883731777554312
21 15 0.879294174781598
22 15 0.829535470465471
23 15 0.763729269944776
24 15 0.748009672900007
25 15 0.66279104557085
26 15 0.695849603958437
27 15 0.684385861853919
28 15 0.628713478205502
29 15 0.607223174704095
30 15 0.624357278267745
1 16 0.461764270502334
2 16 0.521611115822831
3 16 0.529048740161356
4 16 0.553758894661019
5 16 0.544518976315135
6 16 0.538909728612386
7 16 0.616223709422922
8 16 0.548215765735567
9 16 0.523222287484087
10 16 0.522302245824916
11 16 0.51669981566631
12 16 0.506724469335747
13 16 0.438372312705587
14 16 0.508719850920958
15 16 0.602065009549843
16 16 0.593886343351845
17 16 0.650877776960553
18 16 0.703518202337503
19 16 0.759155589269262
20 16 0.885990579517542
21 16 0.868908532712128
22 16 0.857154397322568
23 16 0.850703114653933
24 16 0.823233605790384
25 16 0.74748328010973
26 16 0.748655083727754
27 16 0.714725994235081
28 16 0.609894517633107
29 16 0.605568115868731
30 16 0.636307117822091
1 17 0.468795559513189
2 17 0.568878604045155
3 17 0.586895930213075
4 17 0.584072620646012
5 17 0.57582973053068
6 17 0.540588683191005
7 17 0.579898280352872
8 17 0.583512418395801
9 17 0.561120765992396
10 17 0.517837405404388
11 17 0.533685276639815
12 17 0.520598489906495
13 17 0.46071861736569
14 17 0.551213756699191
15 17 0.598587528385439
16 17 0.650446463657871
17 17 0.630071315639057
18 17 0.72767133303289
19 17 0.8180328428062
20 17 0.812596837846165
21 17 0.882954488779003
22 17 0.807695930706834
23 17 0.848333849298013
24 17 0.80213470696629
25 17 0.818406155094072
26 17 0.776436433190771
27 17 0.736799801477806
28 17 0.685167440236077
29 17 0.671132996061353
30 17 0.701437151572058
1 18 0.572830440491567
2 18 0.595272011176018
3 18 0.573424853658671
4 18 0.632014492026926
5 18 0.643572282397578
6 18 0.622654868602341
7 18 0.564953504267063
8 18 0.596638055715467
9 18 0.620673513172898
10 18 0.588267376611067
11 18 0.575007317924031
12 18 0.570709502527367
13 18 0.575457139825738
14 18 0.598364509120315
15 18 0.58736055939682
16 18 0.630017117313382
17 18 0.628765890116147
18 18 0.686007496105486
19 18 0.815077895445031
20 18 0.786934363229034
21 18 0.798040083044078
22 18 0.726478774934024
23 18 0.822261502042109
24 18 0.824740211037939
25 18 0.809188212260062
26 18 0.775966497728268
27 18 0.768148991225486
28 18 0.718265254240071
29 18 0.65308256635058
30 18 0.675214634064797
1 19 0.612082813391151
2 19 0.564559641698803
3 19 0.661621866324528
4 19 0.693581121995349
5 19 0.67555826512639
6 19 0.687113770077614
7 19 0.623667232636607
8 19 0.666355183478715
9 19 0.674952303942203
10 19 0.606573209508706
11 19 0.615048651043607
12 19 0.538397673963337
13 19 0.606995065750687
14 19 0.574504482186844
15 19 0.56443534312803
16 19 0.617723801943023
17 19 0.620960863258926
18 19 0.632516317020172
19 19 0.709808218135108
20 19 0.763543779972856
21 19 0.729983042407748
22 19 0.755998366585255
23 19 0.772211931045265
24 19 0.848227327300757
25 19 0.892302865286367
26 19 0.864715035015465
27 19 0.738969952162852
28 19 0.700059311232743
29 19 0.684275362178893
30 19 0.60941318366436
1 20 0.626711028624429
2 20 0.66304001714652
3 20 0.636486671232742
4 20 0.674459853732244
5 20 0.610666538484325
6 20 0.68057108869619
7 20 0.609497365355946
8 20 0.688562209253097
9 20 0.662974702696575
10 20 0.602932087828377
11 20 0.567746898559202
12 20 0.517050822915195
13 20 0.602190582082
14 20 0.571452206656074
15 20 0.597367210029088
16 20 0.663664561530051
17 20 0.666797667427705
18 20 0.692380397401724
19 20 0.714781937741461
20 20 0.71566083234543
21 20 0.76980677572228
22 20 0.749721217997286
23 20 0.770813939735452
24 20 0.868566527663329
25 20 0.869171522646926
26 20 0.845348243312724
27 20 0.777378068715402
28 20 0.747885604978029
29 20 0.698813283253033
30 20 0.668143181769005
1 21 0.704681081520375
2 21 0.697503825015383
3 21 0.635938927885259
4 21 0.628407572302722
5 21 0.59679468645456
6 21 0.530925908531077
7 21 0.568477255250458
8 21 0.587553530154628
9 21 0.575904633177558
10 21 0.606813291772442
11 21 0.585137105786742
12 21 0.499703414154117
13 21 0.543917491701645
14 21 0.625270216852971
15 21 0.677988629386677
16 21 0.705247501584555
17 21 0.72578022579074
18 21 0.747275616323248
19 21 0.769310794066999
20 21 0.697910655977767
21 21 0.694378581661952
22 21 0.775347983823318
23 21 0.799354797502335
24 21 0.836839777020682
25 21 0.82178403116555
26 21 0.869152699459056
27 21 0.827852997208597
28 21 0.796483776122954
29 21 0.791433948189141
30 21 0.737825553477027
1 22 0.675371932563873
2 22 0.723014173973474
3 22 0.652441490007751
4 22 0.618557641232242
5 22 0.617760438541776
6 22 0.542920546877443
7 22 0.536824751497293
8 22 0.517317344972797
9 22 0.564763190836856
10 22 0.555635030379583
11 22 0.489814105671873
12 22 0.496553734666879
13 22 0.530790058425036
14 22 0.618074639765202
15 22 0.584374437538427
16 22 0.655211506782031
17 22 0.705329430626111
18 22 0.75985287436178
19 22 0.698296260098786
20 22 0.750541415043119
21 22 0.789078051354897
22 22 0.805651567502177
23 22 0.827714268412875
24 22 0.866308701228878
25 22 0.881244890450698
26 22 0.824149190433765
27 22 0.859407089971609
28 22 0.859114441651996
29 22 0.897487632220061
30 22 0.744866828851166
1 23 0.736425667516091
2 23 0.718454274855802
3 23 0.674406694805152
4 23 0.603420368109886
5 23 0.571681702805704
6 23 0.571819876222109
7 23 0.564853598401978
8 23 0.56339917714774
9 23 0.544869666005794
10 23 0.506796205635966
11 23 0.570265592504143
12 23 0.536074892650016
13 23 0.589959210964217
14 23 0.57927129209371
15 23 0.617368523969257
16 23 0.662185610862232
17 23 0.73057789814345
18 23 0.704953924005454
19 23 0.80415118840175
20 23 0.740067333890923
21 23 0.814185124361729
22 23 0.839300534968682
23 23 0.875624519838409
24 23 0.828830832528945
25 23 0.806874919699531
26 23 0.845747038147442
27 23 0.784751266027909
28 23 0.81061193906381
29 23 0.906118809635066
30 23 0.775167909369527
1 24 0.64384131348954
2 24 0.65889588509931
3 24 0.653819024869607
4 24 0.672702445347168
5 24 0.611691118234097
6 24 0.623904609347358
7 24 0.574035350427393
8 24 0.513060029323659
9 24 0.537816105270763
10 24 0.534806231841537
11 24 0.58442320854327
12 24 0.503240413477527
13 24 0.548355352517581
14 24 0.578933321662744
15 24 0.581318377186094
16 24 0.646930579195234
17 24 0.681095714560151
18 24 0.679481776968253
19 24 0.771674777557665
20 24 0.784275403268262
21 24 0.833581707844431
22 24 0.821992376293458
23 24 0.791756414782453
24 24 0.765126502715203
25 24 0.758085890655505
26 24 0.774585859393032
27 24 0.748854359569596
28 24 0.769331422486836
29 24 0.791084231795663
30 24 0.734809495758253
1 25 0.561055801304571
2 25 0.585960056882866
3 25 0.641713562180197
4 25 0.664855928936253
5 25 0.657436200532619
6 25 0.57721870943412
7 25 0.518034175485169
8 25 0.525061116480625
9 25 0.545398411686572
10 25 0.514869551340402
11 25 0.53527586681555
12 25 0.544633037710188
13 25 0.454196615491775
14 25 0.504344466004041
15 25 0.58313417403695
16 25 0.696735594970053
17 25 0.606793263958805
18 25 0.673041980024865
19 25 0.760010056748084
20 25 0.685650270672071
21 25 0.723462326835894
22 25 0.723728843887884
23 25 0.771616122813314
24 25 0.772344069031062
25 25 0.782221606536716
26 25 0.749164160362514
27 25 0.738097926174829
28 25 0.730271091841689
29 25 0.779219826813878
30 25 0.741266679777448
1 26 0.657744023404182
2 26 0.633371731246401
3 26 0.683288086739683
4 26 0.666695586440251
5 26 0.566407274742665
6 26 0.51138350950324
7 26 0.508914948593471
8 26 0.470423370901865
9 26 0.453608664190436
10 26 0.47704223914248
11 26 0.486569806164685
12 26 0.44744360406217
13 26 0.476172128480707
14 26 0.461676938843494
15 26 0.526615059052394
16 26 0.624734294290829
17 26 0.631902926077873
18 26 0.582821391858602
19 26 0.666706223435025
20 26 0.716210086075715
21 26 0.665942164680168
22 26 0.666327330609697
23 26 0.682111347668068
24 26 0.748558480152405
25 26 0.770264077766485
26 26 0.70546554391177
27 26 0.706083839293283
28 26 0.697478229978323
29 26 0.734959288724649
30 26 0.732120766257553
1 27 0.668050112359975
2 27 0.660441348104787
3 27 0.563608871550202
4 27 0.539146551916486
5 27 0.491554022996674
6 27 0.484709368761276
7 27 0.516892214348352
8 27 0.467402936628725
9 27 0.451373574641292
10 27 0.481632526969346
11 27 0.472609649373961
12 27 0.453659296196808
13 27 0.486248734550719
14 27 0.456654975766182
15 27 0.566553079031803
16 27 0.622197022372416
17 27 0.64840989591602
18 27 0.640803281553229
19 27 0.613421297895788
20 27 0.665886194384913
21 27 0.665758498937259
22 27 0.654176826092567
23 27 0.7042353136565
24 27 0.73028725430466
25 27 0.753582167941868
26 27 0.797010826347824
27 27 0.796509020464604
28 27 0.767635760468704
29 27 0.735502505967237
30 27 0.755340864875791
1 28 0.699997107298993
2 28 0.676544974231558
3 28 0.572290049416919
4 28 0.495120458350167
5 28 0.519777248927045
6 28 0.50939388810128
7 28 0.500323955011129
8 28 0.540558388650003
9 28 0.438552912790962
10 28 0.428407321848296
11 28 0.49590375314626
12 28 0.519426495521073
13 28 0.470636206985391
14 28 0.463338393204502
15 28 0.47944753432453
16 28 0.5282527565618
17 28 0.604193842373928
18 28 0.611498593592475
19 28 0.616772220076979
20 28 0.667042372021823
21 28 0.663087395986571
22 28 0.720284821452819
23 28 0.78024343603972
24 28 0.814882336183012
25 28 0.857426784609765
26 28 0.881425879196891
27 28 0.867846646842987
28 28 0.775726739524706
29 28 0.767828887706666
30 28 0.777936648963035
1 29 0.65872425391545
2 29 0.687101196586098
3 29 0.631274826862007
4 29 0.500389592256506
5 29 0.558778656490288
6 29 0.487226167163247
7 29 0.594889186019765
8 29 0.606656437078654
9 29 0.555089022668884
10 29 0.520755142452044
11 29 0.496634017333076
12 29 0.481831564289775
13 29 0.499568537036943
14 29 0.530576900664436
15 29 0.490587526211391
16 29 0.572644515529908
17 29 0.653943613929327
18 29 0.695698284349665
19 29 0.67913917564413
20 29 0.690693901229349
21 29 0.74036709892011
22 29 0.846395571569355
23 29 0.866201250608834
24 29 0.896199728516618
25 29 0.934457758579844
26 29 0.939208374485159
27 29 0.863103981661139
28 29 0.772579304425065
29 29 0.779622039021711
30 29 0.82163747121774
1 30 0.669485899821576
2 30 0.621600643044406
3 30 0.616295512547042
4 30 0.546673782132015
5 30 0.556724288246598
6 30 0.58348465098521
7 30 0.617203257717173
8 30 0.639550342490377
9 30 0.571883961237006
10 30 0.517001038882964
11 30 0.558872502613709
12 30 0.589601162890275
13 30 0.575685994037766
14 30 0.586781671094967
15 30 0.543832106494192
16 30 0.654939226919854
17 30 0.704417579390978
18 30 0.694517910020473
19 30 0.731596515398999
20 30 0.734755446028681
21 30 0.754242859092607
22 30 0.807306435000479
23 30 0.9059865783003
24 30 0.97551422706112
25 30 1
26 30 0.91437840761106
27 30 0.882967191975734
28 30 0.807151399751315
29 30 0.790148044637904
30 30 0.831173424447878
