## Supplementary material for "To disperse or compete? Coevolution of traits leads to a limited number of reproductive strategies": Rasters used: raster013.csv

x "y" "K"
1 1 0.95480049659793
2 1 0.92582633349717
3 1 0.859845487403502
4 1 0.681324368549986
5 1 0.853702076320563
6 1 0.840032213812061
7 1 0.956346506485519
8 1 0.88640222613542
9 1 0.803052445709174
10 1 0.665782496987512
11 1 0.627449985194926
12 1 0.686373097181376
13 1 0.611893544292109
14 1 0.508806060304653
15 1 0.564399722891954
16 1 0.544613314261791
17 1 0.37760363061158
18 1 0.332984927539036
19 1 0.304402218161747
20 1 0.151674314224989
21 1 0.0711129411684854
22 1 0.102135576094278
23 1 0.23980331833693
24 1 0.269725686519976
25 1 0.355189490661649
26 1 0.344488774046699
27 1 0.260203866041337
28 1 0.210273082000592
29 1 0.2118619982662
30 1 0.192007381729187
1 2 0.858129901487567
2 2 0.903129213899991
3 2 0.735531237830133
4 2 0.599942356305208
5 2 0.642222384150274
6 2 0.75304047956183
7 2 0.797364452558742
8 2 0.824105782230428
9 2 0.661399627436643
10 2 0.608167221625751
11 2 0.575211435483514
12 2 0.649115851475611
13 2 0.569922723296095
14 2 0.606579750173469
15 2 0.527792106714807
16 2 0.447815333842268
17 2 0.38870633557134
18 2 0.281398974452521
19 2 0.286954724886743
20 2 0.166276675237205
21 2 0.0515524869281197
22 2 0.0742070379924948
23 2 0.1587197086884
24 2 0.331630490246672
25 2 0.281497591963691
26 2 0.304079620905728
27 2 0.253211108194168
28 2 0.195243994981924
29 2 0.17090296270047
30 2 0.182612685544334
1 3 0.904521131503319
2 3 0.792447197353932
3 3 0.667293431133384
4 3 0.524458438102607
5 3 0.560304311257554
6 3 0.753655780307168
7 3 0.857629082892515
8 3 0.781508610278482
9 3 0.685460038417014
10 3 0.701777227902994
11 3 0.611180714059535
12 3 0.610668923924437
13 3 0.497404752217119
14 3 0.511288026231861
15 3 0.527007038510743
16 3 0.423816668527227
17 3 0.255100590407481
18 3 0.32499630198705
19 3 0.345220951300999
20 3 0.182433085422971
21 3 0.10801163859117
22 3 0.20996296307989
23 3 0.231059754710469
24 3 0.298212680575837
25 3 0.295622050046268
26 3 0.286781919531928
27 3 0.20376488052999
28 3 0.114269972569197
29 3 0.104193886406723
30 3 0.212930171265813
1 4 0.720986196532928
2 4 0.682323934104894
3 4 0.7110868519571
4 4 0.618761098102188
5 4 0.656207458548904
6 4 0.654639009848993
7 4 0.705265660136236
8 4 0.657789011989953
9 4 0.591195146115108
10 4 0.485401369487945
11 4 0.49558981072537
12 4 0.459626480192341
13 4 0.388592547936094
14 4 0.472318735756596
15 4 0.4816218513784
16 4 0.462198191100989
17 4 0.344019253428835
18 4 0.398147986728139
19 4 0.264957164308217
20 4 0.197928829305027
21 4 0.222621220914916
22 4 0.302429086494403
23 4 0.348141190581974
24 4 0.330252289792754
25 4 0.302290818344984
26 4 0.234538412157449
27 4 0.097229445071414
28 4 0.168074591062877
29 4 0.169552360981207
30 4 0.206276515437555
1 5 0.616916103714822
2 5 0.622902969644959
3 5 0.621697124057436
4 5 0.71953906081698
5 5 0.750365915101924
6 5 0.737111850757848
7 5 0.670674979228767
8 5 0.708879661473234
9 5 0.573817182104559
10 5 0.44706200065467
11 5 0.394518064315257
12 5 0.330442944279753
13 5 0.315364486111537
14 5 0.46449587001282
15 5 0.473949294750933
16 5 0.451905433820812
17 5 0.377758917804845
18 5 0.399960764034454
19 5 0.320693669084373
20 5 0.280946055837207
21 5 0.378962601670713
22 5 0.392539743129205
23 5 0.404455308686791
24 5 0.425935593576611
25 5 0.364964386477102
26 5 0.267118043762056
27 5 0.200985019201857
28 5 0.180434911197188
29 5 0.134868179885418
30 5 0.166150781387384
1 6 0.694149783082098
2 6 0.777307923214153
3 6 0.772826322763253
4 6 0.682106739093799
5 6 0.710571305991216
6 6 0.687468155092682
7 6 0.709635643011692
8 6 0.674548289209441
9 6 0.516542433010176
10 6 0.343438124922809
11 6 0.39875416623254
12 6 0.282471222471249
13 6 0.335406935059593
14 6 0.312202704187508
15 6 0.489532799068491
16 6 0.382818089114802
17 6 0.389239810339161
18 6 0.420730529082193
19 6 0.309243178976553
20 6 0.435170187262097
21 6 0.429460051049325
22 6 0.481280675831611
23 6 0.442121118263264
24 6 0.455672201132122
25 6 0.440974366414603
26 6 0.322162216006725
27 6 0.371186113165226
28 6 0.334099195410362
29 6 0.287824404179174
30 6 0.19844238619995
1 7 0.815399600729734
2 7 0.826689930392287
3 7 0.742440090302083
4 7 0.756463711377488
5 7 0.679093402780166
6 7 0.698051641887657
7 7 0.682983532376276
8 7 0.609164179087361
9 7 0.522158594837739
10 7 0.442161256824163
11 7 0.257860463491731
12 7 0.282352600541833
13 7 0.370992132334409
14 7 0.385501490387622
15 7 0.381758990317667
16 7 0.36825201688014
17 7 0.534127344412305
18 7 0.499749238473363
19 7 0.487290785637688
20 7 0.410384359008122
21 7 0.519774704552828
22 7 0.395196172971076
23 7 0.438410573300663
24 7 0.411127286715538
25 7 0.33087865268479
26 7 0.37065253714826
27 7 0.354545230578055
28 7 0.317442073741574
29 7 0.266284666223566
30 7 0.301879646257992
1 8 0.809638012990711
2 8 0.695310586141794
3 8 0.685556494732477
4 8 0.749176138492958
5 8 0.714838469584622
6 8 0.685519003273294
7 8 0.602458558352563
8 8 0.664329442890353
9 8 0.577366225993074
10 8 0.465633639930786
11 8 0.407561697000483
12 8 0.3245715482797
13 8 0.207848830853344
14 8 0.301041209884234
15 8 0.363003174597529
16 8 0.388892868928336
17 8 0.443111913867756
18 8 0.427670103933092
19 8 0.48329976301159
20 8 0.385595479706107
21 8 0.457541862700744
22 8 0.386480010781396
23 8 0.385452341044374
24 8 0.423077299087941
25 8 0.467011887738126
26 8 0.458927286519097
27 8 0.385015772808344
28 8 0.450175220345677
29 8 0.42610750479218
30 8 0.315643845253631
1 9 0.701465611361445
2 9 0.651840301283257
3 9 0.760237451207022
4 9 0.720751279066893
5 9 0.697570595564513
6 9 0.638539313047382
7 9 0.614445305646424
8 9 0.571583692126022
9 9 0.523365959213927
10 9 0.453986050186869
11 9 0.331381676162625
12 9 0.267275807916188
13 9 0.131889945195576
14 9 0.178197913008992
15 9 0.19429201391363
16 9 0.363570491400514
17 9 0.251990677703945
18 9 0.293932632032605
19 9 0.308569316433019
20 9 0.448249082295154
21 9 0.5093530354219
22 9 0.312368183727639
23 9 0.385618024030438
24 9 0.470293057634834
25 9 0.413198529747525
26 9 0.484098274098496
27 9 0.487104290519606
28 9 0.530070101576405
29 9 0.519524526048109
30 9 0.429714084100057
1 10 0.734710169399847
2 10 0.694336925854748
3 10 0.723568626848838
4 10 0.785852323110189
5 10 0.686553722933936
6 10 0.688831959202743
7 10 0.702375010850173
8 10 0.625765133241901
9 10 0.603011786914659
10 10 0.48015909812487
11 10 0.315131189855986
12 10 0.248771125449292
13 10 0.231279544458602
14 10 0.179458275585726
15 10 0.14687531750495
16 10 0.107240442523277
17 10 0.173777335993053
18 10 0.235997511672766
19 10 0.280713013280232
20 10 0.353403501191427
21 10 0.425707754355086
22 10 0.319931080387519
23 10 0.462940910057701
24 10 0.430651645941358
25 10 0.441407562598343
26 10 0.495204289070107
27 10 0.496560311977815
28 10 0.554036216405495
29 10 0.634335598746372
30 10 0.572483038318253
1 11 0.76484116526838
2 11 0.729259732163391
3 11 0.636022880400326
4 11 0.729308185290923
5 11 0.693261127333331
6 11 0.664836647576551
7 11 0.664741048029783
8 11 0.667331473696623
9 11 0.580071824887268
10 11 0.48728539501739
11 11 0.341448085260057
12 11 0.195939464050954
13 11 0.147128343867331
14 11 0.235551540156616
15 11 0.0570897084021085
16 11 0.182771970208575
17 11 0.197598880469046
18 11 0.167775482724535
19 11 0.229600298046039
20 11 0.297676180272383
21 11 0.363118685557873
22 11 0.368017559667995
23 11 0.414041618830538
24 11 0.470586951167867
25 11 0.487052285826205
26 11 0.485617699948119
27 11 0.549286127876578
28 11 0.6709871690793
29 11 0.651450713065265
30 11 0.52673602104349
1 12 0.694745565233547
2 12 0.649352527406435
3 12 0.615794398638095
4 12 0.697314901523608
5 12 0.710741588285219
6 12 0.649895826928661
7 12 0.529246578428104
8 12 0.64449990233689
9 12 0.622105978983388
10 12 0.476113774932031
11 12 0.358767946697577
12 12 0.349427554781845
13 12 0.17363584001963
14 12 0.124758577181966
15 12 0.124308470666842
16 12 0.195892431384376
17 12 0.221310476892034
18 12 0.0661834115038213
19 12 0.141957099636827
20 12 0.322964707110006
21 12 0.256692626294393
22 12 0.364932396689931
23 12 0.312536870953945
24 12 0.396683226186973
25 12 0.579765474074604
26 12 0.591442821227649
27 12 0.547692958203644
28 12 0.410841852481021
29 12 0.515890966941512
30 12 0.407023420467259
1 13 0.684546196070159
2 13 0.696335741273703
3 13 0.548989128991523
4 13 0.647305841142163
5 13 0.674066332660606
6 13 0.605722696008069
7 13 0.604790841515884
8 13 0.543009556176449
9 13 0.551043863345358
10 13 0.469050330357857
11 13 0.469908603986092
12 13 0.331252043984944
13 13 0.220656802462185
14 13 0.218830790280344
15 13 0.17267729111505
16 13 0.201249803828343
17 13 0.289252654362382
18 13 0.0981655881450867
19 13 0.134837154739375
20 13 0.230318634592203
21 13 0.217590651130135
22 13 0.325862005215501
23 13 0.391813053718959
24 13 0.402279264210529
25 13 0.605124403194373
26 13 0.565040578526482
27 13 0.372252128895941
28 13 0.301976963063591
29 13 0.269478579555087
30 13 0.337297337920151
1 14 0.770876032495173
2 14 0.689905308963577
3 14 0.595376303174062
4 14 0.622208932432302
5 14 0.695099124026072
6 14 0.602148272008139
7 14 0.588173597101337
8 14 0.641887108604797
9 14 0.533957523839438
10 14 0.526245692977892
11 14 0.500244779686691
12 14 0.460050814694131
13 14 0.387971893531713
14 14 0.27384948818502
15 14 0.25266109670476
16 14 0.14364895525638
17 14 0.183132236804506
18 14 0.175062055321291
19 14 0.0817212306225812
20 14 0.148265590566549
21 14 0.278156547673896
22 14 0.322394318818125
23 14 0.405635248625614
24 14 0.345454169623444
25 14 0.448634252853675
26 14 0.3967947997661
27 14 0.264178471247088
28 14 0.195405690156866
29 14 0.368999300935513
30 14 0.287796478421354
1 15 0.871101313386394
2 15 0.724694506692753
3 15 0.735661328244501
4 15 0.691393284802177
5 15 0.706295998844928
6 15 0.616070705643525
7 15 0.561124859447916
8 15 0.590601897985043
9 15 0.553388810999348
10 15 0.453544575590691
11 15 0.509222916621241
12 15 0.534276988339229
13 15 0.422944410675156
14 15 0.309877101179843
15 15 0.255662619935234
16 15 0.307394397387772
17 15 0.0570127499288076
18 15 0.152319956857389
19 15 0.129985045063773
20 15 0.229502973383978
21 15 0.423691671822658
22 15 0.380596723489094
23 15 0.417756728188781
24 15 0.410054219708724
25 15 0.350629513184543
26 15 0.365896086259195
27 15 0.300447591811115
28 15 0.263343439323462
29 15 0.347011699610112
30 15 0.228018624855393
1 16 0.839656233224357
2 16 0.831338783051908
3 16 0.801477929946327
4 16 0.731961765342994
5 16 0.636559196941138
6 16 0.607349936342811
7 16 0.483274838728139
8 16 0.525111477045546
9 16 0.498673415001685
10 16 0.419627339757297
11 16 0.448654685659213
12 16 0.44987819499985
13 16 0.506374510073928
14 16 0.318866247023701
15 16 0.279501794748275
16 16 0.209468721575989
17 16 0.142241357941225
18 16 0.146735371633383
19 16 0.215122025874977
20 16 0.233108362763272
21 16 0.339862310961946
22 16 0.563947033122285
23 16 0.422247962963439
24 16 0.487357235347854
25 16 0.38812072831946
26 16 0.299988310185198
27 16 0.287726338155167
28 16 0.200456961951208
29 16 0.245063039172607
30 16 0.210105688752302
1 17 0.776823755269475
2 17 0.794052563413279
3 17 0.793313193624352
4 17 0.795220996493925
5 17 0.711637856347346
6 17 0.563510639465579
7 17 0.426565767658391
8 17 0.494682241057887
9 17 0.400655736177029
10 17 0.392856915746977
11 17 0.376603285222275
12 17 0.386049125415467
13 17 0.337686230076348
14 17 0.299128596077144
15 17 0.191864149158387
16 17 0.173447389211221
17 17 0.1238471430004
18 17 0.0312367632896949
19 17 0.0882990709467277
20 17 0.279970764916998
21 17 0.398568415758409
22 17 0.424854992524985
23 17 0.434168989799524
24 17 0.317785354119185
25 17 0.283557516839884
26 17 0.282568440713235
27 17 0.125784444685289
28 17 0.0809505267193808
29 17 0.112896704154771
30 17 0.255990609634551
1 18 0.717583010868204
2 18 0.762390583892284
3 18 0.766706899812062
4 18 0.732766615320433
5 18 0.609416135485766
6 18 0.615469209474705
7 18 0.558177754616167
8 18 0.426888680752213
9 18 0.412370208001584
10 18 0.327529219029312
11 18 0.368376949685969
12 18 0.285417189780727
13 18 0.273999608215515
14 18 0.261548495144927
15 18 0.194528608887183
16 18 0.240648997345866
17 18 0.00655211708760023
18 18 0
19 18 0.0343601909680401
20 18 0.240169034183224
21 18 0.376400578350249
22 18 0.372871078425275
23 18 0.311042202006892
24 18 0.262342498747132
25 18 0.284300525729644
26 18 0.276497444924961
27 18 0.0871160608584248
28 18 0.0628197928752216
29 18 0.120052857920346
30 18 0.287834041727356
1 19 0.780413626833002
2 19 0.754573017341788
3 19 0.752083052038029
4 19 0.694437531455558
5 19 0.641870420325501
6 19 0.635388479038328
7 19 0.492296405121995
8 19 0.4323406558037
9 19 0.320589845824832
10 19 0.307253717496145
11 19 0.339631360330002
12 19 0.335730313537761
13 19 0.234618375480151
14 19 0.341589927267758
15 19 0.25493316750067
16 19 0.218938520200756
17 19 0.0981875799895021
18 19 0.0869435595110412
19 19 0.103668423837545
20 19 0.272754437563137
21 19 0.35535170124628
22 19 0.463188285429691
23 19 0.484710132798126
24 19 0.348632980618733
25 19 0.368281583647393
26 19 0.259926731463436
27 19 0.124024089126804
28 19 0.197180221424326
29 19 0.181054294520305
30 19 0.355143458488398
1 20 0.631834559752313
2 20 0.565629097384956
3 20 0.574790262741048
4 20 0.509130759982936
5 20 0.503094701609482
6 20 0.500060917845675
7 20 0.407201554471184
8 20 0.3295027611068
9 20 0.217626682442472
10 20 0.271252168066863
11 20 0.406465765192555
12 20 0.266981879082439
13 20 0.296277930446684
14 20 0.356053680315336
15 20 0.343538771483875
16 20 0.243736006772685
17 20 0.14340940395883
18 20 0.0990168417382828
19 20 0.127840699980081
20 20 0.227286407000235
21 20 0.298341356810057
22 20 0.476374327860631
23 20 0.474239190297647
24 20 0.4670893368934
25 20 0.409501195421652
26 20 0.391103261941653
27 20 0.300180288075123
28 20 0.318262373785994
29 20 0.364032555163165
30 20 0.383893650229868
1 21 0.595160037595271
2 21 0.484936234333987
3 21 0.473706431627173
4 21 0.5078647401413
5 21 0.422901146224676
6 21 0.34868111739236
7 21 0.18296869632783
8 21 0.207334071641445
9 21 0.268713409125997
10 21 0.226367293379817
11 21 0.295670718721654
12 21 0.234380958453252
13 21 0.366092433844363
14 21 0.380554068795383
15 21 0.320224872537383
16 21 0.310479697308069
17 21 0.210190575852069
18 21 0.183351856125255
19 21 0.184533167700691
20 21 0.25262963260277
21 21 0.360481696431915
22 21 0.421515133942023
23 21 0.583062141846639
24 21 0.487005363793922
25 21 0.42563425811961
26 21 0.472881116368666
27 21 0.482698601568198
28 21 0.434726416896666
29 21 0.396048790338801
30 21 0.453555925448737
1 22 0.568789775780965
2 22 0.526648266135254
3 22 0.479078402370467
4 22 0.458060135070328
5 22 0.425688025875102
6 22 0.447937946016975
7 22 0.277480162327287
8 22 0.284914739671553
9 22 0.333565623575797
10 22 0.265736479523629
11 22 0.230368315089186
12 22 0.322578870398349
13 22 0.340009391504227
14 22 0.308190171288583
15 22 0.336509199895168
16 22 0.377458954746727
17 22 0.280623006020433
18 22 0.298761988589787
19 22 0.30903278248763
20 22 0.428463941166599
21 22 0.439101130624918
22 22 0.493059981258572
23 22 0.53980790474144
24 22 0.419105413127614
25 22 0.445099557113186
26 22 0.610632633559812
27 22 0.525953154565483
28 22 0.405562627996835
29 22 0.505338976359059
30 22 0.506960714761864
1 23 0.674699242302032
2 23 0.546711426012306
3 23 0.574752717194698
4 23 0.612567610627303
5 23 0.577646026139542
6 23 0.498281320385969
7 23 0.434003812141258
8 23 0.330060083963584
9 23 0.334830260069294
10 23 0.300279250623221
11 23 0.324197912360857
12 23 0.333019882096952
13 23 0.351163336061716
14 23 0.422862519145292
15 23 0.379634473273616
16 23 0.373900980856652
17 23 0.386100510194192
18 23 0.414348307184493
19 23 0.386769384148177
20 23 0.43713977903959
21 23 0.404967153454539
22 23 0.522619119665919
23 23 0.515138872003759
24 23 0.539565483801607
25 23 0.574046633177171
26 23 0.621005977529705
27 23 0.488392423579481
28 23 0.480333318748523
29 23 0.509798708329986
30 23 0.466740780236387
1 24 0.686762113288913
2 24 0.759567487121167
3 24 0.600793483783364
4 24 0.715495864523578
5 24 0.676046130005843
6 24 0.634375085938686
7 24 0.409187789048499
8 24 0.311464673528436
9 24 0.245534699402979
10 24 0.283854280676306
11 24 0.380286722367376
12 24 0.414551792394356
13 24 0.445638627875261
14 24 0.405893507898824
15 24 0.421239378075202
16 24 0.422648360928983
17 24 0.465382177879868
18 24 0.455626225243821
19 24 0.541142681569279
20 24 0.507421226058277
21 24 0.590542548950462
22 24 0.540139515031354
23 24 0.586851980114975
24 24 0.553039766063563
25 24 0.741546354629249
26 24 0.644452350700987
27 24 0.50419289127714
28 24 0.539217341501979
29 24 0.546798598728595
30 24 0.54543249933432
1 25 0.889763516924017
2 25 0.80815553018529
3 25 0.711101071318314
4 25 0.651498532006419
5 25 0.726770629482063
6 25 0.685445293336913
7 25 0.574659015207188
8 25 0.476844743435001
9 25 0.323867017527439
10 25 0.28583382229608
11 25 0.375650702215922
12 25 0.408241689931287
13 25 0.518722502928402
14 25 0.417464769587024
15 25 0.432723122206878
16 25 0.436451887563247
17 25 0.367740274163858
18 25 0.426428065056654
19 25 0.44514814762201
20 25 0.601118257926833
21 25 0.638748879264059
22 25 0.704221428075629
23 25 0.679774488589696
24 25 0.694614210632002
25 25 0.646829551455022
26 25 0.618940136959633
27 25 0.620315387354406
28 25 0.523928909226999
29 25 0.420608459357289
30 25 0.457758831989371
1 26 0.937935877239699
2 26 0.862766632537955
3 26 0.770415927308488
4 26 0.681958810117948
5 26 0.675072501093118
6 26 0.640072765331977
7 26 0.619685924335726
8 26 0.514545956808689
9 26 0.41257923658539
10 26 0.398356011960907
11 26 0.381270992571894
12 26 0.509845323942428
13 26 0.525044582337477
14 26 0.434817684224014
15 26 0.400069157931015
16 26 0.383946415357631
17 26 0.385419814894181
18 26 0.446731371117019
19 26 0.527055281422492
20 26 0.556526198652992
21 26 0.635486419914405
22 26 0.657109672453367
23 26 0.686966285492988
24 26 0.719837287572231
25 26 0.753471472630837
26 26 0.619051936546668
27 26 0.573699519317825
28 26 0.496607434874712
29 26 0.408754707733146
30 26 0.49999177187531
1 27 0.878829795230618
2 27 0.818813717758086
3 27 0.683375176620714
4 27 0.682598675747179
5 27 0.71921923756157
6 27 0.675080124483445
7 27 0.636049142874365
8 27 0.527289044007119
9 27 0.536703137321346
10 27 0.542341627383278
11 27 0.532616725333252
12 27 0.617476291620414
13 27 0.575928705339612
14 27 0.532066156308426
15 27 0.434937491516315
16 27 0.461402412606068
17 27 0.499325438621065
18 27 0.522506984581962
19 27 0.565602388050987
20 27 0.447624735725876
21 27 0.640098029411903
22 27 0.613428217739841
23 27 0.655487249796027
24 27 0.599740763197141
25 27 0.653751695139973
26 27 0.630434269880676
27 27 0.56868730155586
28 27 0.552283299540555
29 27 0.338195545616675
30 27 0.356119817283645
1 28 0.935815802694367
2 28 0.907194921492955
3 28 0.782946470015586
4 28 0.675324437143292
5 28 0.712953526607838
6 28 0.73241700674928
7 28 0.517863693925479
8 28 0.467056888426381
9 28 0.460034419090439
10 28 0.508239121243945
11 28 0.524733938982373
12 28 0.501499172436319
13 28 0.485495073356106
14 28 0.440208451491024
15 28 0.363452977513751
16 28 0.469007228473928
17 28 0.498768908464499
18 28 0.538038082168185
19 28 0.624469298997262
20 28 0.583480345546588
21 28 0.531961657797165
22 28 0.561943225141835
23 28 0.552991644347503
24 28 0.604602929432815
25 28 0.624451785635065
26 28 0.649025820255473
27 28 0.507538816138313
28 28 0.409309785787337
29 28 0.275342922017521
30 28 0.339660128587665
1 29 1
2 29 0.847434625047129
3 29 0.659308350463881
4 29 0.72816321683881
5 29 0.723502804838065
6 29 0.66908851723214
7 29 0.513055652632581
8 29 0.475262731954103
9 29 0.411409841527313
10 29 0.379642100751444
11 29 0.414204849171909
12 29 0.467846157161606
13 29 0.48526978828335
14 29 0.336198410665106
15 29 0.289349839446999
16 29 0.438583728844122
17 29 0.545044944549359
18 29 0.540500784269199
19 29 0.604481063132519
20 29 0.506889700609397
21 29 0.5291934094441
22 29 0.43918131498229
23 29 0.513204731738711
24 29 0.510997657345537
25 29 0.560436529362007
26 29 0.500067701830163
27 29 0.421829413737022
28 29 0.384270574819879
29 29 0.355140363085505
30 29 0.246550934062145
1 30 0.887786479160367
2 30 0.731125981681048
3 30 0.716153348288462
4 30 0.739704258097713
5 30 0.64476962428231
6 30 0.510337172473386
7 30 0.448240520462523
8 30 0.447998125807981
9 30 0.385119570586582
10 30 0.375676260697333
11 30 0.384124608325901
12 30 0.370600693025777
13 30 0.382503063343661
14 30 0.336305548330247
15 30 0.317587329632713
16 30 0.343138889425393
17 30 0.423231806979182
18 30 0.563213495668802
19 30 0.551316514053983
20 30 0.463870025519316
21 30 0.427870571809133
22 30 0.489077300933633
23 30 0.486068952346517
24 30 0.566714214644851
25 30 0.451274607489095
26 30 0.369233817844007
27 30 0.282791237765539
28 30 0.272176967296307
29 30 0.359516039067365
30 30 0.374825620824498
