## Supplementary material for "To disperse or compete? Coevolution of traits leads to a limited number of reproductive strategies": Rasters used: raster014.csv

x "y" "K"
1 1 0.744993208782822
2 1 0.748455042974199
3 1 0.745269680356443
4 1 0.796367939802959
5 1 0.703928530574915
6 1 0.743969230839099
7 1 0.738074485959057
8 1 0.752556254359958
9 1 0.767163210027808
10 1 0.895183392684688
11 1 0.970233854210512
12 1 0.931255496211226
13 1 1
14 1 0.912388380665023
15 1 0.878797870168793
16 1 0.762442791733038
17 1 0.755275980575721
18 1 0.704077013722662
19 1 0.621463000765149
20 1 0.591235107033991
21 1 0.496783337695849
22 1 0.502191961992257
23 1 0.453362560263181
24 1 0.428855455253041
25 1 0.409306570543344
26 1 0.485772228705719
27 1 0.520848708543279
28 1 0.528016554052258
29 1 0.506816754425295
30 1 0.422151381267832
1 2 0.787257071818742
2 2 0.730185353683709
3 2 0.745729883525699
4 2 0.734853765097986
5 2 0.775774782552996
6 2 0.661967867958188
7 2 0.774793497879921
8 2 0.77029545731286
9 2 0.762754048116795
10 2 0.909080576295323
11 2 0.948670396576162
12 2 0.941313866102292
13 2 0.975466618992582
14 2 0.875975291759528
15 2 0.849597144975005
16 2 0.766686415827858
17 2 0.725652229612715
18 2 0.733352405868231
19 2 0.61718887797272
20 2 0.534777255634344
21 2 0.414544199954174
22 2 0.409192989228643
23 2 0.420836797211952
24 2 0.442740626413283
25 2 0.360670965762758
26 2 0.428290172981971
27 2 0.569640353533958
28 2 0.540641799605514
29 2 0.521895768585384
30 2 0.518183409113297
1 3 0.723855960555624
2 3 0.690815578345724
3 3 0.726840970881489
4 3 0.679854321926509
5 3 0.65183811252415
6 3 0.646126404200708
7 3 0.707853935500163
8 3 0.723964708209093
9 3 0.696177444276936
10 3 0.815574301220392
11 3 0.866680453787208
12 3 0.904950453426332
13 3 0.863631846911857
14 3 0.801632596259718
15 3 0.822677313603357
16 3 0.765695249083159
17 3 0.783474573199922
18 3 0.683778793310323
19 3 0.651689933862339
20 3 0.603311661054649
21 3 0.468295200959481
22 3 0.387849117946273
23 3 0.380645851649547
24 3 0.406043152678313
25 3 0.399682032542485
26 3 0.453433093121497
27 3 0.493220655287395
28 3 0.525760285455893
29 3 0.562525731493775
30 3 0.485971810544618
1 4 0.641634798768907
2 4 0.582558953060002
3 4 0.595063935934122
4 4 0.530884218480543
5 4 0.605514250775539
6 4 0.625735448486596
7 4 0.659685558913411
8 4 0.669575284750226
9 4 0.67624260316631
10 4 0.693746958769464
11 4 0.746837694169857
12 4 0.738760199701484
13 4 0.750534308337028
14 4 0.675429055467972
15 4 0.71294221161854
16 4 0.67428851689582
17 4 0.690340128251474
18 4 0.672330026299486
19 4 0.650748070504077
20 4 0.626972783732994
21 4 0.472529205119853
22 4 0.369507975448174
23 4 0.367238309091549
24 4 0.382837094921937
25 4 0.449326322606506
26 4 0.43119486330504
27 4 0.474608376745735
28 4 0.515547760938504
29 4 0.552428543405019
30 4 0.522197747269774
1 5 0.588282590546368
2 5 0.611283270590508
3 5 0.607634437640133
4 5 0.515576917814722
5 5 0.555733839187982
6 5 0.645754520146635
7 5 0.690538207461872
8 5 0.702527963176568
9 5 0.757008967562313
10 5 0.705094187838042
11 5 0.658485753101461
12 5 0.667953532009053
13 5 0.657915541318406
14 5 0.576322470797117
15 5 0.659596382198557
16 5 0.695395522762385
17 5 0.659067857459803
18 5 0.616323859652437
19 5 0.61515403248643
20 5 0.563396565152908
21 5 0.476946309792117
22 5 0.374574649996962
23 5 0.360790917631244
24 5 0.409574815116371
25 5 0.406752945075883
26 5 0.518231506214819
27 5 0.506632387713431
28 5 0.492225828122388
29 5 0.498406111565443
30 5 0.589142111042408
1 6 0.608797616179318
2 6 0.562653480378998
3 6 0.51352634338394
4 6 0.534793953492567
5 6 0.536864147219752
6 6 0.596809752390738
7 6 0.627246914017659
8 6 0.679963578750553
9 6 0.671576576504027
10 6 0.653546021124632
11 6 0.650462079097017
12 6 0.663394729549036
13 6 0.719099659275036
14 6 0.700765643344003
15 6 0.713860582172628
16 6 0.647721732273471
17 6 0.624330076059112
18 6 0.590318507769409
19 6 0.54889627076235
20 6 0.5688115886496
21 6 0.567051536315335
22 6 0.476844258084114
23 6 0.444858135963183
24 6 0.416498848441264
25 6 0.442580738098836
26 6 0.524879954216902
27 6 0.567231915891987
28 6 0.547848037026957
29 6 0.541740377589914
30 6 0.569036176204347
1 7 0.491827683891159
2 7 0.503121415781477
3 7 0.517504982000183
4 7 0.53929502908395
5 7 0.535684003366654
6 7 0.530923446875465
7 7 0.538910490029967
8 7 0.508308562959968
9 7 0.588621315749626
10 7 0.574856391540238
11 7 0.600801019851806
12 7 0.616161146835668
13 7 0.619845154857759
14 7 0.69318640777396
15 7 0.623303906635978
16 7 0.60287720311155
17 7 0.562708355375092
18 7 0.539067355818617
19 7 0.546839658703493
20 7 0.536791747624798
21 7 0.621743372584011
22 7 0.55069404540492
23 7 0.478513310539306
24 7 0.436720684293636
25 7 0.448222295909798
26 7 0.494122330836315
27 7 0.550253482150282
28 7 0.651892578544159
29 7 0.631516806953262
30 7 0.576657431118946
1 8 0.479339367358984
2 8 0.396273410473751
3 8 0.457031008397025
4 8 0.53191051312228
5 8 0.526803771110328
6 8 0.5003592788233
7 8 0.521243487461354
8 8 0.497568669001406
9 8 0.521614310064827
10 8 0.594257675217971
11 8 0.619323934691879
12 8 0.586460634685532
13 8 0.594534628732341
14 8 0.551673496556352
15 8 0.572999670910482
16 8 0.533546241220033
17 8 0.516692537885498
18 8 0.510144188112442
19 8 0.528965968973415
20 8 0.605470406672171
21 8 0.530192206965648
22 8 0.520482786614239
23 8 0.424924479776298
24 8 0.52176928326835
25 8 0.478769849613512
26 8 0.474012610946133
27 8 0.552398162530437
28 8 0.677186894174225
29 8 0.66016214712573
30 8 0.570877712101334
1 9 0.491374428912437
2 9 0.392740956515868
3 9 0.369662201736128
4 9 0.4578373186215
5 9 0.501101870555265
6 9 0.548088216316172
7 9 0.515510074345537
8 9 0.482116796511638
9 9 0.483406760670149
10 9 0.578502195830174
11 9 0.612825927501216
12 9 0.51475798324986
13 9 0.447960897389465
14 9 0.416805218802753
15 9 0.462453611811339
16 9 0.482181352242769
17 9 0.503747952141646
18 9 0.50334793724608
19 9 0.534356918605648
20 9 0.60678602209681
21 9 0.527499300482775
22 9 0.565761618886487
23 9 0.535487191219356
24 9 0.531968004780839
25 9 0.460314947621019
26 9 0.45980103805914
27 9 0.5061310020182
28 9 0.625509862314865
29 9 0.679987522975556
30 9 0.629485731470134
1 10 0.407772383106666
2 10 0.333745210056847
3 10 0.420119230049073
4 10 0.463611502385572
5 10 0.456196641591486
6 10 0.449563090323977
7 10 0.429955580673945
8 10 0.41636692038213
9 10 0.379607229182687
10 10 0.386081007257921
11 10 0.524123363745623
12 10 0.527388055372742
13 10 0.430261783084541
14 10 0.410721488369898
15 10 0.475867008670096
16 10 0.485332005393678
17 10 0.460578699875727
18 10 0.510652922897863
19 10 0.571692432228956
20 10 0.593871521671143
21 10 0.547474522100841
22 10 0.542976965978929
23 10 0.479901966863316
24 10 0.491771514299214
25 10 0.49556619543261
26 10 0.411970512056887
27 10 0.454670412281196
28 10 0.578726164117068
29 10 0.673853194462375
30 10 0.60774523416903
1 11 0.218919358637204
2 11 0.26759603189462
3 11 0.284799565830697
4 11 0.31170412890068
5 11 0.363598452129078
6 11 0.363789970985535
7 11 0.444784615376872
8 11 0.369981003467845
9 11 0.403833483631726
10 11 0.375597586512635
11 11 0.408790102866256
12 11 0.367319746050351
13 11 0.406223152875432
14 11 0.395131928144729
15 11 0.443512085966951
16 11 0.425693862941415
17 11 0.443958176172148
18 11 0.414995636861847
19 11 0.453972930367256
20 11 0.504264361757305
21 11 0.498831982370426
22 11 0.476798248555201
23 11 0.451952925981825
24 11 0.42425609746243
25 11 0.457903733924647
26 11 0.433998089590247
27 11 0.495764259987428
28 11 0.515793097581953
29 11 0.54286429431456
30 11 0.57071387621239
1 12 0.198795242215357
2 12 0.232931766153694
3 12 0.240571956408766
4 12 0.284777197888661
5 12 0.294215286168709
6 12 0.301365302388908
7 12 0.397846683061344
8 12 0.342531056688373
9 12 0.32551127974792
10 12 0.389397486059173
11 12 0.293291162120151
12 12 0.329823109163786
13 12 0.391660671553438
14 12 0.326237689534109
15 12 0.352134345664371
16 12 0.397195774685924
17 12 0.390926981661776
18 12 0.428978489237194
19 12 0.437665726495741
20 12 0.422537381001555
21 12 0.465831947100373
22 12 0.457294561760387
23 12 0.433050221013247
24 12 0.40931214233193
25 12 0.376603379192814
26 12 0.405602789052442
27 12 0.435490082083494
28 12 0.406010253807385
29 12 0.485080023314452
30 12 0.435580162378323
1 13 0.219956774544474
2 13 0.197274026696066
3 13 0.256473822070241
4 13 0.220526869273218
5 13 0.205451360945039
6 13 0.239239629893823
7 13 0.286290649919713
8 13 0.371930645115857
9 13 0.327784695952981
10 13 0.315864163172254
11 13 0.294623892854352
12 13 0.297803380023063
13 13 0.376151759861318
14 13 0.370382435703433
15 13 0.381028979871246
16 13 0.474596342768681
17 13 0.475064582262733
18 13 0.512431670054075
19 13 0.461783802991479
20 13 0.41924158843879
21 13 0.450003984271527
22 13 0.378802030819126
23 13 0.360996462016146
24 13 0.372825948261484
25 13 0.338615729299835
26 13 0.416953764120788
27 13 0.436045991846093
28 13 0.430893369388044
29 13 0.405298660912414
30 13 0.339224823640596
1 14 0.205452461658569
2 14 0.197793668901702
3 14 0.283876727374947
4 14 0.261704453884947
5 14 0.195457625300437
6 14 0.258410885163881
7 14 0.307890743187908
8 14 0.356164707235577
9 14 0.343231512727414
10 14 0.395211704963428
11 14 0.410528569872022
12 14 0.361384140037794
13 14 0.315825187230988
14 14 0.32346052316208
15 14 0.382206638188445
16 14 0.382098549261081
17 14 0.457554444000437
18 14 0.512634747190452
19 14 0.486578810882975
20 14 0.501667828130123
21 14 0.452741289932464
22 14 0.373887506385283
23 14 0.27197465643703
24 14 0.293958566320522
25 14 0.257711105628673
26 14 0.297856622786237
27 14 0.394986395624514
28 14 0.373881869074023
29 14 0.352091470150213
30 14 0.252841475822171
1 15 0.141733436811549
2 15 0.216759266872514
3 15 0.277696144480627
4 15 0.29610961602763
5 15 0.257009968222832
6 15 0.251748262405204
7 15 0.22753880497909
8 15 0.332721842897531
9 15 0.403218552329235
10 15 0.46874774802749
11 15 0.420452615514211
12 15 0.36218790444051
13 15 0.313645227280374
14 15 0.320829851265699
15 15 0.333115660992892
16 15 0.413056942486799
17 15 0.418103785259846
18 15 0.47626190013625
19 15 0.46459558570156
20 15 0.537984534458953
21 15 0.471465300977292
22 15 0.450556184903239
23 15 0.430640679497854
24 15 0.348842016697417
25 15 0.271025360022605
26 15 0.20679437839064
27 15 0.303374624704149
28 15 0.304118108732679
29 15 0.310540689861348
30 15 0.266376896486192
1 16 0.248456172698413
2 16 0.23966346184244
3 16 0.256458612415073
4 16 0.258529355877453
5 16 0.179791323806491
6 16 0.167502757802015
7 16 0.160779406484634
8 16 0.273774826589023
9 16 0.287131053347064
10 16 0.328505224182648
11 16 0.318904315825072
12 16 0.31936467491682
13 16 0.321413452810727
14 16 0.293075320341451
15 16 0.369829995080166
16 16 0.292831918819111
17 16 0.41189225218061
18 16 0.433620976076704
19 16 0.51743829071823
20 16 0.529029088433237
21 16 0.559404111264024
22 16 0.505263749833963
23 16 0.422692834284239
24 16 0.376254942716271
25 16 0.294285960941584
26 16 0.198560531074183
27 16 0.298278100266699
28 16 0.283104784986865
29 16 0.288870828214515
30 16 0.239717086910892
1 17 0.313811768632375
2 17 0.318673188565286
3 17 0.295827539883954
4 17 0.233652887811527
5 17 0.171516778427468
6 17 0.138526791330878
7 17 0.114271336575873
8 17 0.153276606390658
9 17 0.315606776270869
10 17 0.294912559484314
11 17 0.349384904322332
12 17 0.294867340519268
13 17 0.27585614226881
14 17 0.247978075578701
15 17 0.325247683469052
16 17 0.322413577285467
17 17 0.351612838883188
18 17 0.414208518844836
19 17 0.468510224682371
20 17 0.461653414410187
21 17 0.49051591447573
22 17 0.468149021755097
23 17 0.435761692240769
24 17 0.384631819475264
25 17 0.319335807251163
26 17 0.276290375794417
27 17 0.319867124753837
28 17 0.310224018193451
29 17 0.2775691792114
30 17 0.223724926667224
1 18 0.285267179688098
2 18 0.33954047569026
3 18 0.225139234008336
4 18 0.237790016128568
5 18 0.216945879531795
6 18 0.150804978778181
7 18 0.124506789774064
8 18 0.12713526971517
9 18 0.152948388243044
10 18 0.283490844811949
11 18 0.264391219892712
12 18 0.276884008759479
13 18 0.202394900812046
14 18 0.19161280078153
15 18 0.264126168747201
16 18 0.320010935705677
17 18 0.29691487205983
18 18 0.350324022971109
19 18 0.408788654210962
20 18 0.416263761503683
21 18 0.405385749716119
22 18 0.519189456115196
23 18 0.419431182269064
24 18 0.345546371618928
25 18 0.296332978826113
26 18 0.304466381043242
27 18 0.327145480979408
28 18 0.25905868924385
29 18 0.225772658775378
30 18 0.196979343378879
1 19 0.230027379159654
2 19 0.23347243291068
3 19 0.333329655636854
4 19 0.203126428789187
5 19 0.229167878675654
6 19 0.146177696619175
7 19 0.0890005530575575
8 19 0.105462239661634
9 19 0.178771758154197
10 19 0.264888511486083
11 19 0.293097775827982
12 19 0.226149330799347
13 19 0.234686170127691
14 19 0.231330118247329
15 19 0.270251579357913
16 19 0.265894793159886
17 19 0.363236940502977
18 19 0.491747067353823
19 19 0.435097139893353
20 19 0.427807850324871
21 19 0.411527758282564
22 19 0.350888692664539
23 19 0.350506551838901
24 19 0.306016061144102
25 19 0.293477930587397
26 19 0.316038202738912
27 19 0.256378144528291
28 19 0.284796596301258
29 19 0.283808438836412
30 19 0.109363514725778
1 20 0.16354267907636
2 20 0.172354362261794
3 20 0.271135086519248
4 20 0.201387785385392
5 20 0.171268943481341
6 20 0.0572237987225741
7 20 0.107378323510666
8 20 0.106046617399652
9 20 0.16280905618452
10 20 0.144117206162986
11 20 0.15068264120244
12 20 0.154756798934357
13 20 0.207006299252448
14 20 0.193220931771734
15 20 0.205463319866804
16 20 0.244324162089788
17 20 0.270342027531634
18 20 0.37941186198339
19 20 0.438824577721084
20 20 0.444332729603282
21 20 0.40763874662382
22 20 0.321327136546044
23 20 0.301970661354372
24 20 0.314009441264654
25 20 0.2740855458625
26 20 0.231060891656459
27 20 0.285367490717048
28 20 0.324282275263833
29 20 0.248972434275467
30 20 0.106359090852259
1 21 0.153373067393025
2 21 0.146779528315946
3 21 0.151580056259657
4 21 0.13406875564264
5 21 0.0241723058787827
6 21 0.0135164248786599
7 21 0.0804285068933679
8 21 0.111455957973295
9 21 0.147452332332865
10 21 0.135970792648383
11 21 0.14606061258616
12 21 0.163873769568747
13 21 0.152742259191275
14 21 0.174550698204389
15 21 0.255503633756449
16 21 0.258292683741875
17 21 0.266601086160063
18 21 0.327284492902508
19 21 0.381735906554228
20 21 0.392738550286261
21 21 0.347909409013919
22 21 0.295691577003013
23 21 0.299295178320499
24 21 0.273481623013478
25 21 0.247689484268675
26 21 0.258780279513915
27 21 0.281053644141755
28 21 0.314135180517619
29 21 0.139426566918348
30 21 0.0628041530375516
1 22 0.126692774256361
2 22 0.191371983941968
3 22 0.178337983617986
4 22 0.0776483420182408
5 22 0.0530173347506002
6 22 0.0621042594178169
7 22 0.100021932782723
8 22 0.157458966300855
9 22 0.141005810980924
10 22 0.125889217229673
11 22 0.121818518628863
12 22 0.134668682075993
13 22 0.116074469984481
14 22 0.207368237788155
15 22 0.243815670419791
16 22 0.304363199236525
17 22 0.278851866462294
18 22 0.319158568407348
19 22 0.302116303401796
20 22 0.267867843129818
21 22 0.329470920754039
22 22 0.355080043629532
23 22 0.33366662914074
24 22 0.31374820206877
25 22 0.264427088251822
26 22 0.275157367271693
27 22 0.30314137721876
28 22 0.311048181810428
29 22 0.167316935261244
30 22 0.103859722783284
1 23 0.0655720307862306
2 23 0.109247367425135
3 23 0.195721233105033
4 23 0.0922731818923674
5 23 0.0830271198080015
6 23 0.087232627472275
7 23 0.155152962019107
8 23 0.0979410849264779
9 23 0.0449992171936794
10 23 0.0132477541473828
11 23 0.0500727799384124
12 23 0.190178544122168
13 23 0.105432419547906
14 23 0.184673175274098
15 23 0.331015703555853
16 23 0.37574838688895
17 23 0.316443697917218
18 23 0.295060061577215
19 23 0.232029666250843
20 23 0.284234646786237
21 23 0.315288692571177
22 23 0.34690631336542
23 23 0.374612928766693
24 23 0.304951880758695
25 23 0.309883041108502
26 23 0.253882398531066
27 23 0.23500474874623
28 23 0.279239968386515
29 23 0.272472113619209
30 23 0.208675606478618
1 24 0.132152084716829
2 24 0.174710008244137
3 24 0.175717695959055
4 24 0.130484653353602
5 24 0.0965710194469912
6 24 0.178307133690251
7 24 0.0898418488054917
8 24 0.0740126851179007
9 24 0.114366377259875
10 24 0.0571011883213032
11 24 0.0656350253221885
12 24 0.126782189526484
13 24 0.103054415859928
14 24 0.172025881387716
15 24 0.27701427391953
16 24 0.266953622207184
17 24 0.274894390976089
18 24 0.185040730952654
19 24 0.171104846375037
20 24 0.13206615207353
21 24 0.151258819240841
22 24 0.218335419985888
23 24 0.272036436925074
24 24 0.289557715939912
25 24 0.358945741255507
26 24 0.262028946806554
27 24 0.219841299802438
28 24 0.28324984001618
29 24 0.243055865947786
30 24 0.194413580746248
1 25 0.0988546032707465
2 25 0.138587980011918
3 25 0.135815175693135
4 25 0.144421569237585
5 25 0.110891357470945
6 25 0.117413819620653
7 25 0.126997486586033
8 25 0.223015226998558
9 25 0.209128415554143
10 25 0.20053492197842
11 25 0.151872026281257
12 25 0.103245097120283
13 25 0.116748747463323
14 25 0.124768117707728
15 25 0.220027736704624
16 25 0.147585332610788
17 25 0.165031440493794
18 25 0.0815192698701499
19 25 0.0706238636385129
20 25 0.0854567166497828
21 25 0.109263715228246
22 25 0.145660419128248
23 25 0.26455957551569
24 25 0.291999261889963
25 25 0.269272926902415
26 25 0.304155693488511
27 25 0.264262867863963
28 25 0.209881508963371
29 25 0.259266343269448
30 25 0.140639558710386
1 26 0.16909277780162
2 26 0.177595065929451
3 26 0.133953638820154
4 26 0.228589054412632
5 26 0.173191606376274
6 26 0.178036651290797
7 26 0.134694409628481
8 26 0.246111402301976
9 26 0.221753310548778
10 26 0.192854797528398
11 26 0.175425992121719
12 26 0.128647535235422
13 26 0.169380168128663
14 26 0.224908103439313
15 26 0.177990990235305
16 26 0.120204473841477
17 26 0.109916610410207
18 26 0.0956214380493218
19 26 0.0745089490442334
20 26 0
21 26 0.0949237260922557
22 26 0.112433478735358
23 26 0.206673655325356
24 26 0.301509652443457
25 26 0.351548439568591
26 26 0.322949845288031
27 26 0.286507549103293
28 26 0.267265550376068
29 26 0.267987253027632
30 26 0.225176164293701
1 27 0.131534085158721
2 27 0.156348899092687
3 27 0.188666497093116
4 27 0.225299539375365
5 27 0.220673027297279
6 27 0.252796625564768
7 27 0.217973484371285
8 27 0.291088647944304
9 27 0.236643966477179
10 27 0.228817888519334
11 27 0.101257559706735
12 27 0.179569349516919
13 27 0.211624923446187
14 27 0.159814838321692
15 27 0.152932164841983
16 27 0.159070023694627
17 27 0.12121847770664
18 27 0.000173007509930669
19 27 0.0455951631783827
20 27 0.0541931307924017
21 27 0.0592111672727286
22 27 0.0846670135947233
23 27 0.213095010445066
24 27 0.245284289789815
25 27 0.288083671809711
26 27 0.339811653822661
27 27 0.33031918596859
28 27 0.247094979983998
29 27 0.263590468296551
30 27 0.262254863579671
1 28 0.188915295568506
2 28 0.158866016579203
3 28 0.207523378946127
4 28 0.211640142030556
5 28 0.1743088020087
6 28 0.249347534591815
7 28 0.292819898375972
8 28 0.299946787526608
9 28 0.279723343005995
10 28 0.28543702066695
11 28 0.19984638655913
12 28 0.17572717786939
13 28 0.212017068320817
14 28 0.219337632175535
15 28 0.141087985466313
16 28 0.161182256391591
17 28 0.130113693617937
18 28 0.119214684473665
19 28 0.0855038446903056
20 28 0.0783402050671199
21 28 0.0887029041537727
22 28 0.201683811419648
23 28 0.236161526191087
24 28 0.247361018164543
25 28 0.344914310616084
26 28 0.315374324725191
27 28 0.316307565494336
28 28 0.313510561941154
29 28 0.283569838389525
30 28 0.248051300206673
1 29 0.203389233113719
2 29 0.210624112774374
3 29 0.242321525365319
4 29 0.308935880719868
5 29 0.235277099681271
6 29 0.272555869125008
7 29 0.311606829211671
8 29 0.320994080111651
9 29 0.293064484696493
10 29 0.290176376635653
11 29 0.205092337869021
12 29 0.188951574231067
13 29 0.245496811619161
14 29 0.269576573703576
15 29 0.234208721560268
16 29 0.205472111876251
17 29 0.221361551343493
18 29 0.171549996514788
19 29 0.169209705163732
20 29 0.235315790715199
21 29 0.228869821754059
22 29 0.23457357408025
23 29 0.255056081926973
24 29 0.240783151454918
25 29 0.299279811414963
26 29 0.288245388095796
27 29 0.327796343319634
28 29 0.371596535591868
29 29 0.328703748541309
30 29 0.237698099353414
1 30 0.210857153598432
2 30 0.273753360806419
3 30 0.292589346885229
4 30 0.340818904994069
5 30 0.311714803355059
6 30 0.317029913189282
7 30 0.336734969482187
8 30 0.318969128030324
9 30 0.330382223613352
10 30 0.286495846944903
11 30 0.189566468083902
12 30 0.149179964588986
13 30 0.199910948296671
14 30 0.262958936958821
15 30 0.295603462874446
16 30 0.217611726753026
17 30 0.241622141787717
18 30 0.178895142722262
19 30 0.281656314314764
20 30 0.267140789082514
21 30 0.239821505695596
22 30 0.24248079230161
23 30 0.242285991762725
24 30 0.293768735638518
25 30 0.293452729990715
26 30 0.308477941727965
27 30 0.303933929885468
28 30 0.355304089318958
29 30 0.364288671534845
30 30 0.24342119990496
