## Supplementary material for "To disperse or compete? Coevolution of traits leads to a limited number of reproductive strategies": Rasters used: raster015.csv

x "y" "K"
1 1 0.314952034363231
2 1 0.302213800941693
3 1 0.428754078085381
4 1 0.459309391056546
5 1 0.384429855861174
6 1 0.305642945866982
7 1 0.315637367377018
8 1 0.437349445569045
9 1 0.46661644317184
10 1 0.464081970526501
11 1 0.473064255674729
12 1 0.449044283835392
13 1 0.309205910495673
14 1 0.269571541909495
15 1 0.244888288362718
16 1 0.211114705338055
17 1 0.290359236903025
18 1 0.324417710358399
19 1 0.268447713317996
20 1 0.350939308667092
21 1 0.3649789572915
22 1 0.356532621170831
23 1 0.321512611663131
24 1 0.353951421793664
25 1 0.337250503428974
26 1 0.429033596001013
27 1 0.303240053228358
28 1 0.285382933723195
29 1 0.235752598157687
30 1 0.163712381593357
1 2 0.474175035137428
2 2 0.439637565484332
3 2 0.489695496016259
4 2 0.443903073891981
5 2 0.379196466864974
6 2 0.38473931527732
7 2 0.37736080179479
8 2 0.395898089998713
9 2 0.477276734474649
10 2 0.505683257621581
11 2 0.38366579229589
12 2 0.358173351389716
13 2 0.415104666226837
14 2 0.337508851589894
15 2 0.33801942942335
16 2 0.353888599201131
17 2 0.302008833185782
18 2 0.344582880402487
19 2 0.35068654232299
20 2 0.367864277469611
21 2 0.47118727118746
22 2 0.367695125788435
23 2 0.300544509823504
24 2 0.295957391499826
25 2 0.324882807882589
26 2 0.359500824683035
27 2 0.221359931304162
28 2 0.16612446121081
29 2 0.22916613443342
30 2 0.124369005249655
1 3 0.514876277664405
2 3 0.489382665888138
3 3 0.499643752158658
4 3 0.501816716372742
5 3 0.503312509801641
6 3 0.329540459237069
7 3 0.359102956049249
8 3 0.310388050150819
9 3 0.417040123382838
10 3 0.383932662825478
11 3 0.430080156922047
12 3 0.446773194524404
13 3 0.547553612334606
14 3 0.437859750885274
15 3 0.304824763490546
16 3 0.361211721278591
17 3 0.341153296674631
18 3 0.361358067457188
19 3 0.398192556611617
20 3 0.496821568043059
21 3 0.453782273128624
22 3 0.391393441218634
23 3 0.331415376616137
24 3 0.289477197759195
25 3 0.275867029411154
26 3 0.334094893515394
27 3 0.22717674156744
28 3 0.194048211248299
29 3 0.073842637958846
30 3 0.165863126664738
1 4 0.462683552804769
2 4 0.47761025232375
3 4 0.450276590650572
4 4 0.503832830096482
5 4 0.401432066975347
6 4 0.302281705305541
7 4 0.319514147603875
8 4 0.354339655584802
9 4 0.383251196283436
10 4 0.348310133760773
11 4 0.472810444139164
12 4 0.485178145336506
13 4 0.535472569462008
14 4 0.392144457590917
15 4 0.348266768616906
16 4 0.33398998086401
17 4 0.491443892015392
18 4 0.354942995861242
19 4 0.37676265754272
20 4 0.489169479523955
21 4 0.451783410335313
22 4 0.429505944619738
23 4 0.378029276373358
24 4 0.357367400612579
25 4 0.372656977212907
26 4 0.377985486808236
27 4 0.284769300793484
28 4 0.172836280742807
29 4 0.102193162805518
30 4 0.0621980485366766
1 5 0.447979514702495
2 5 0.455161738300478
3 5 0.505120233390084
4 5 0.450756695607123
5 5 0.42612053709182
6 5 0.283413055126248
7 5 0.302366260335223
8 5 0.321638478490972
9 5 0.332158557635825
10 5 0.37131504418629
11 5 0.522527020315174
12 5 0.534232658944491
13 5 0.491278588215929
14 5 0.514690965029135
15 5 0.411319303487059
16 5 0.372732727210607
17 5 0.457090059423083
18 5 0.439895816405316
19 5 0.496026713132185
20 5 0.455889011918222
21 5 0.494855099222952
22 5 0.431167871541619
23 5 0.358876394777244
24 5 0.397327536286052
25 5 0.412851950420331
26 5 0.428338132088202
27 5 0.364183717826992
28 5 0.364934804223544
29 5 0.2349616858174
30 5 0.115411763791738
1 6 0.515491071242272
2 6 0.478902668915112
3 6 0.440629791617443
4 6 0.445272561154586
5 6 0.395217574183203
6 6 0.344456194456423
7 6 0.33895491748008
8 6 0.268035440756531
9 6 0.25799233189353
10 6 0.408452443494908
11 6 0.528673054079221
12 6 0.51482195677648
13 6 0.463118133361349
14 6 0.555407716262517
15 6 0.430292874005206
16 6 0.450447838448469
17 6 0.520409112141991
18 6 0.575746555203384
19 6 0.635833914548499
20 6 0.555415538765538
21 6 0.526899243815484
22 6 0.592416548659848
23 6 0.48078438255458
24 6 0.419094398965597
25 6 0.333360801220486
26 6 0.363174840757397
27 6 0.418796977612263
28 6 0.422036140806908
29 6 0.288681829524214
30 6 0.289095432258115
1 7 0.429396594046131
2 7 0.577896014691888
3 7 0.476200049291341
4 7 0.457206876048613
5 7 0.380500546326375
6 7 0.331157278080493
7 7 0.43550914165957
8 7 0.284815492372479
9 7 0.290102209867347
10 7 0.374400069774322
11 7 0.543663558397623
12 7 0.519012466630475
13 7 0.536440571450226
14 7 0.567503999287763
15 7 0.608238933408977
16 7 0.588871077355914
17 7 0.625041243977502
18 7 0.685099126427627
19 7 0.627976092035616
20 7 0.617088625839777
21 7 0.546704734565224
22 7 0.533843093360377
23 7 0.430349228769596
24 7 0.308317260778596
25 7 0.291272645781729
26 7 0.307721501510118
27 7 0.303530937153291
28 7 0.313190969616883
29 7 0.275809067042768
30 7 0.262384088160465
1 8 0.35237308671511
2 8 0.473584650914191
3 8 0.36771433852321
4 8 0.29518188433596
5 8 0.285319753777151
6 8 0.313255115937772
7 8 0.410941497987642
8 8 0.458872753108229
9 8 0.530717366131593
10 8 0.453068505910069
11 8 0.558033681441828
12 8 0.576218671086844
13 8 0.599636559483672
14 8 0.608647043998649
15 8 0.775135581865619
16 8 0.669118039422258
17 8 0.677301549280785
18 8 0.683558415145277
19 8 0.666318351507193
20 8 0.572693201178654
21 8 0.474334666225785
22 8 0.420695214638483
23 8 0.325750153412462
24 8 0.18673094723291
25 8 0.214976216359356
26 8 0.262649459022446
27 8 0.347591089179332
28 8 0.29562028444025
29 8 0.216464021817474
30 8 0.295465038157672
1 9 0.393537855632629
2 9 0.323456508786369
3 9 0.322109771212382
4 9 0.277413493498027
5 9 0.20275267561266
6 9 0.24099884334326
7 9 0.350184523967414
8 9 0.545138217880731
9 9 0.608780360997916
10 9 0.571059614643617
11 9 0.559404185050574
12 9 0.626249576743526
13 9 0.581427739221684
14 9 0.706010571222208
15 9 0.766188298794278
16 9 0.84694887875892
17 9 0.76815054930757
18 9 0.589771656958698
19 9 0.524078300878198
20 9 0.557172231116231
21 9 0.402845212249272
22 9 0.294568463584762
23 9 0.192315869382325
24 9 0.107974215612342
25 9 0.102956462522312
26 9 0.170055443808973
27 9 0.303835786048805
28 9 0.238074085337251
29 9 0.233834006099271
30 9 0.239884702788364
1 10 0.339588329349755
2 10 0.307381528026458
3 10 0.31070111411954
4 10 0.341639892588459
5 10 0.348220021986168
6 10 0.364180890738516
7 10 0.440061531090995
8 10 0.588961459690362
9 10 0.597773571839153
10 10 0.600743877270865
11 10 0.63154707496701
12 10 0.652752368727331
13 10 0.672966710373144
14 10 0.648047101371039
15 10 0.780703016648252
16 10 0.82278139335503
17 10 0.731747790229848
18 10 0.602361910270244
19 10 0.458636112245967
20 10 0.386908049147795
21 10 0.28656825751845
22 10 0.199211168962522
23 10 0.0875410817002741
24 10 0.0501760659406991
25 10 0.0376291753919331
26 10 0.114476661848043
27 10 0.271750719457107
28 10 0.297438875975656
29 10 0.23999760362657
30 10 0.322285343286754
1 11 0.379290874952987
2 11 0.217911845932434
3 11 0.386032712303424
4 11 0.478352004660263
5 11 0.608374962925404
6 11 0.53026701552545
7 11 0.501961534051603
8 11 0.574509557953865
9 11 0.568928716096978
10 11 0.5743221244107
11 11 0.540098153192988
12 11 0.588135576353155
13 11 0.64579644593704
14 11 0.700456729572497
15 11 0.768540516119306
16 11 0.788825495467245
17 11 0.714023415143336
18 11 0.56834514270925
19 11 0.431021678173693
20 11 0.272386458956291
21 11 0.202506089212721
22 11 0.236377540893194
23 11 0.0464797118757166
24 11 0.0379687700162054
25 11 0.0725144718948203
26 11 0.195017036610053
27 11 0.28729251886936
28 11 0.279024036795121
29 11 0.299866279021385
30 11 0.236557330413624
1 12 0.408743589697375
2 12 0.438417999138916
3 12 0.371098907326327
4 12 0.529829978737835
5 12 0.633359294123748
6 12 0.63926631446267
7 12 0.666842523035416
8 12 0.599991318077944
9 12 0.538837983177103
10 12 0.441080074052649
11 12 0.457355394441575
12 12 0.517464742315844
13 12 0.588041288377094
14 12 0.719906112009267
15 12 0.7684907815665
16 12 0.772839053846497
17 12 0.670115210764349
18 12 0.508769501508327
19 12 0.370698302005511
20 12 0.245176729367956
21 12 0.184521065837797
22 12 0.162285508853669
23 12 0
24 12 0.0620556120280092
25 12 0.117617258981973
26 12 0.162462779561861
27 12 0.197011123647914
28 12 0.304200660912869
29 12 0.241131465932726
30 12 0.281250081333063
1 13 0.346502498192502
2 13 0.374949617871457
3 13 0.361789822311703
4 13 0.477035331678984
5 13 0.499448796697543
6 13 0.682742295433764
7 13 0.66686015880663
8 13 0.534456970114006
9 13 0.566102938065002
10 13 0.425660391972861
11 13 0.471475061500575
12 13 0.52423315254237
13 13 0.598681178512803
14 13 0.694021282824897
15 13 0.740237424330907
16 13 0.729093851502241
17 13 0.610117782285724
18 13 0.573889979234541
19 13 0.399679379264126
20 13 0.334522653579463
21 13 0.220431921766129
22 13 0.19974532659356
23 13 0.13627778510426
24 13 0.102168595557883
25 13 0.0872006550786037
26 13 0.159009206455153
27 13 0.166227650633042
28 13 0.254171848499484
29 13 0.335319314453893
30 13 0.34073987131503
1 14 0.37959565926425
2 14 0.253957229411195
3 14 0.174590534044168
4 14 0.384422336669839
5 14 0.502417022379107
6 14 0.599685309700687
7 14 0.585752350055843
8 14 0.561782566570798
9 14 0.477611288861647
10 14 0.418569775311453
11 14 0.410680709119414
12 14 0.50402925565148
13 14 0.535343877657131
14 14 0.585102180355638
15 14 0.710416359500394
16 14 0.695724449336487
17 14 0.580767118334763
18 14 0.569717928922845
19 14 0.482941466749519
20 14 0.397227854714811
21 14 0.350831691536878
22 14 0.266035337191145
23 14 0.30409816966856
24 14 0.22260891624821
25 14 0.241310654389275
26 14 0.226197965505547
27 14 0.240074712446596
28 14 0.284265810265945
29 14 0.348442497155039
30 14 0.318653528318698
1 15 0.44120051706298
2 15 0.343127619864711
3 15 0.275061415033912
4 15 0.346319098812485
5 15 0.516491468962849
6 15 0.64157162631501
7 15 0.602373182715236
8 15 0.556362069554593
9 15 0.533587208761921
10 15 0.465601817459846
11 15 0.475421943156458
12 15 0.461927919536894
13 15 0.498990982018809
14 15 0.521856544452244
15 15 0.59895383380909
16 15 0.623191426298855
17 15 0.54081056100731
18 15 0.565725498479291
19 15 0.542955058105806
20 15 0.52751410559375
21 15 0.497639649777117
22 15 0.438368479857513
23 15 0.38489491058942
24 15 0.329897992234697
25 15 0.324349833951183
26 15 0.244884607524441
27 15 0.199573695454679
28 15 0.20628277214227
29 15 0.3482746756039
30 15 0.351582976516207
1 16 0.456098886796175
2 16 0.479443857274
3 16 0.318926287327635
4 16 0.339904593611472
5 16 0.424514741647024
6 16 0.518834655728604
7 16 0.530087611120517
8 16 0.444458225477687
9 16 0.388754579920592
10 16 0.439374687250619
11 16 0.485615040081771
12 16 0.429124778847758
13 16 0.497400454362261
14 16 0.522094123185634
15 16 0.560865232932131
16 16 0.490388869693205
17 16 0.557760518687366
18 16 0.6085131609901
19 16 0.643442977048093
20 16 0.56388318398326
21 16 0.50598532447177
22 16 0.538052036430161
23 16 0.461954117055211
24 16 0.41343831903822
25 16 0.403207902540934
26 16 0.371070385324803
27 16 0.240394529806324
28 16 0.341455788992836
29 16 0.25824595903489
30 16 0.231894144262321
1 17 0.511849659974466
2 17 0.489652030398397
3 17 0.40973009773941
4 17 0.348922978933696
5 17 0.420093891719718
6 17 0.503536721354599
7 17 0.494330967307231
8 17 0.400732212540078
9 17 0.415927648259294
10 17 0.376427250661028
11 17 0.438070131363651
12 17 0.368716081408391
13 17 0.382630305076355
14 17 0.453577977863124
15 17 0.40737938783516
16 17 0.409721430088771
17 17 0.515988817876274
18 17 0.618733316734697
19 17 0.649715831623101
20 17 0.584218004300276
21 17 0.555454182936882
22 17 0.603865438235837
23 17 0.642297536987081
24 17 0.595717855639841
25 17 0.552332693212803
26 17 0.520800110275508
27 17 0.396632453685359
28 17 0.265105198385379
29 17 0.286227020287866
30 17 0.252554509852047
1 18 0.616139906126791
2 18 0.521409543147187
3 18 0.458858226682306
4 18 0.354107158284452
5 18 0.357484440086375
6 18 0.476086934633385
7 18 0.36525839800455
8 18 0.424821778106085
9 18 0.371320145025992
10 18 0.39876865900257
11 18 0.40742645568095
12 18 0.448021747077844
13 18 0.475152313390266
14 18 0.396622744018023
15 18 0.276170560619155
16 18 0.369954369575792
17 18 0.487933824878556
18 18 0.604613863451836
19 18 0.728840393424659
20 18 0.627119767383245
21 18 0.596760025460232
22 18 0.567685643961045
23 18 0.656049140472109
24 18 0.652120995455594
25 18 0.543618399732111
26 18 0.493013801958783
27 18 0.423020017523837
28 18 0.377038794923401
29 18 0.397007834764473
30 18 0.265675997816864
1 19 0.707584727908708
2 19 0.507200728126957
3 19 0.463884598651619
4 19 0.481366773135944
5 19 0.489752120963965
6 19 0.441270804357591
7 19 0.318572961483117
8 19 0.433965969103157
9 19 0.456759280846969
10 19 0.485144963351651
11 19 0.521079729712466
12 19 0.464950349931372
13 19 0.503618199032135
14 19 0.30808715113404
15 19 0.281648192476436
16 19 0.428460560660472
17 19 0.52453911579322
18 19 0.603666481373889
19 19 0.735206585566393
20 19 0.633040019654856
21 19 0.603982521170758
22 19 0.555071825871012
23 19 0.642467418072682
24 19 0.639041684445291
25 19 0.681470917090138
26 19 0.58103755192659
27 19 0.482093152062333
28 19 0.405488759305879
29 19 0.263167545477678
30 19 0.307970591225912
1 20 0.659196105931476
2 20 0.57229421556844
3 20 0.460739477747954
4 20 0.382016077273935
5 20 0.405346851790875
6 20 0.442967231871934
7 20 0.482627687983868
8 20 0.523533911003173
9 20 0.525217818472473
10 20 0.529466537809863
11 20 0.477066954041729
12 20 0.420268815942465
13 20 0.428609018645171
14 20 0.374429191593588
15 20 0.340327681238633
16 20 0.37036124952555
17 20 0.432143188941452
18 20 0.583805583682417
19 20 0.685710632846055
20 20 0.620974356648218
21 20 0.624993751336349
22 20 0.622916857420705
23 20 0.62035088299336
24 20 0.656777577270273
25 20 0.763301753338555
26 20 0.687567487963244
27 20 0.539349634936049
28 20 0.417166163846036
29 20 0.32979148438169
30 20 0.335078371728125
1 21 0.76704920825467
2 21 0.663195668802612
3 21 0.53475635267853
4 21 0.549081667930722
5 21 0.559640837627249
6 21 0.620933388865303
7 21 0.64584239316073
8 21 0.624578820289335
9 21 0.571242740385531
10 21 0.491132900814
11 21 0.595725966733411
12 21 0.501882115478115
13 21 0.474708654041628
14 21 0.359272620641729
15 21 0.374659725025776
16 21 0.400405464692278
17 21 0.378530550031765
18 21 0.499574463855485
19 21 0.660403648578043
20 21 0.545189020746883
21 21 0.642166585898741
22 21 0.591799808778258
23 21 0.523857254601601
24 21 0.7314593167985
25 21 0.758365877913271
26 21 0.775416258878361
27 21 0.674982889432888
28 21 0.500025582210351
29 21 0.420374647715934
30 21 0.460921459330169
1 22 0.661886300702893
2 22 0.681920304533954
3 22 0.572078291007049
4 22 0.542837451921001
5 22 0.616187966982416
6 22 0.66420126150566
7 22 0.759193479132911
8 22 0.680573638781415
9 22 0.658509945370635
10 22 0.612438420201333
11 22 0.619391090639562
12 22 0.554180999629094
13 22 0.460842388443637
14 22 0.468227810493983
15 22 0.362795012704468
16 22 0.394094044500269
17 22 0.398294967630238
18 22 0.487468075108109
19 22 0.583022213798189
20 22 0.540297731743247
21 22 0.554254801598374
22 22 0.615389723512549
23 22 0.547796310582001
24 22 0.721065572065307
25 22 0.775716725236128
26 22 0.738605596372866
27 22 0.7097255313416
28 22 0.571914007733011
29 22 0.53482613007976
30 22 0.566674851621966
1 23 0.705901768922789
2 23 0.616519121968338
3 23 0.566535305003033
4 23 0.539460874153161
5 23 0.635721530672511
6 23 0.662740723587907
7 23 0.616459940372698
8 23 0.640586694723527
9 23 0.678921176969551
10 23 0.619755127148395
11 23 0.688227180397567
12 23 0.567791116338656
13 23 0.489907926504728
14 23 0.480080182175408
15 23 0.411011634483538
16 23 0.42188247835079
17 23 0.437575535341066
18 23 0.528952116454931
19 23 0.605809790879963
20 23 0.584378961382615
21 23 0.581192772768396
22 23 0.655744701383961
23 23 0.620984693703626
24 23 0.688841970669308
25 23 0.752099751714388
26 23 0.783459543439637
27 23 0.760953084502029
28 23 0.576406781746677
29 23 0.597195054150347
30 23 0.71710138288472
1 24 0.719902606978768
2 24 0.62585251422219
3 24 0.6038745853668
4 24 0.497600109303173
5 24 0.62328630222272
6 24 0.646830368752322
7 24 0.601220450314797
8 24 0.694725003798283
9 24 0.649145187363184
10 24 0.678272531915091
11 24 0.612177604172273
12 24 0.568972263516837
13 24 0.529157752372394
14 24 0.502217137652782
15 24 0.348645547444171
16 24 0.423675224651067
17 24 0.468948840541468
18 24 0.534811475960373
19 24 0.631049108257451
20 24 0.694625228760221
21 24 0.721838862584652
22 24 0.705117868246406
23 24 0.647025274784261
24 24 0.696400079680422
25 24 0.769853207343809
26 24 0.817962957134662
27 24 0.769720908626212
28 24 0.695794341831748
29 24 0.735992394872284
30 24 0.764856617860591
1 25 0.706434509940504
2 25 0.621730718555195
3 25 0.64491301496693
4 25 0.520286575885225
5 25 0.575539164460953
6 25 0.626710217636662
7 25 0.669038055535723
8 25 0.699270578379636
9 25 0.722628974423489
10 25 0.667175835297812
11 25 0.578086965554078
12 25 0.568486971557016
13 25 0.537975585015357
14 25 0.536122308972277
15 25 0.385317256031521
16 25 0.437435162326757
17 25 0.554965914729872
18 25 0.530674055503426
19 25 0.673756459775536
20 25 0.700737209436643
21 25 0.702011415401965
22 25 0.64008545876354
23 25 0.649105966772296
24 25 0.646405191447655
25 25 0.691635055578645
26 25 0.777444566506696
27 25 0.787967905229884
28 25 0.837464882833657
29 25 0.839967442351235
30 25 0.844538247804781
1 26 0.768208016206853
2 26 0.644045172796702
3 26 0.499756985302762
4 26 0.456471709478041
5 26 0.553140393034713
6 26 0.586566467602023
7 26 0.621465948543517
8 26 0.695980405488061
9 26 0.732681268807624
10 26 0.697128160607488
11 26 0.652759112692948
12 26 0.601808237443316
13 26 0.58060992294357
14 26 0.498158807657153
15 26 0.533315945067782
16 26 0.478663632975969
17 26 0.620712961099456
18 26 0.647588021042054
19 26 0.590736696632063
20 26 0.571482608676133
21 26 0.577125208893404
22 26 0.762007983124754
23 26 0.599278342865512
24 26 0.627762013421955
25 26 0.715646515214853
26 26 0.816049816839406
27 26 0.831413545275949
28 26 0.820353991824598
29 26 0.907800057694952
30 26 0.885881427620127
1 27 0.742332716334731
2 27 0.813584054301042
3 27 0.657382859443749
4 27 0.601857549750172
5 27 0.645980527106467
6 27 0.657238585780521
7 27 0.661933817530519
8 27 0.672116351684778
9 27 0.722365749428352
10 27 0.690160836039729
11 27 0.69163945085112
12 27 0.699201636041943
13 27 0.621357035437883
14 27 0.596293255633088
15 27 0.550768437467424
16 27 0.651801199463768
17 27 0.715561725911178
18 27 0.712268438582099
19 27 0.585163512250599
20 27 0.527391748318313
21 27 0.594991504831614
22 27 0.678944160065513
23 27 0.709079042172756
24 27 0.687983573694995
25 27 0.849170387013564
26 27 0.837316426783894
27 27 0.905134539212528
28 27 0.927600438832748
29 27 0.832835477352563
30 27 0.702473430125675
1 28 0.718394160509699
2 28 0.769918180293014
3 28 0.743608529021138
4 28 0.684282800895891
5 28 0.772696559793171
6 28 0.794263854174489
7 28 0.667207746808101
8 28 0.621725405143372
9 28 0.723071097004667
10 28 0.708788670919072
11 28 0.775890209853527
12 28 0.737640837476893
13 28 0.699627708724932
14 28 0.696809401878827
15 28 0.514476610800938
16 28 0.583336464528738
17 28 0.710769103680638
18 28 0.799035412616948
19 28 0.703187712007164
20 28 0.633513262178192
21 28 0.518996761716435
22 28 0.636835469377038
23 28 0.825009142796984
24 28 0.85748124443538
25 28 0.886339059245013
26 28 0.952304468696782
27 28 0.897849834889639
28 28 1
29 28 0.824485277239541
30 28 0.662006323674817
1 29 0.759645243732538
2 29 0.815332847374304
3 29 0.812165356951514
4 29 0.792076244348998
5 29 0.84223303604574
6 29 0.815491826058127
7 29 0.792766579224427
8 29 0.766771111285606
9 29 0.741428369445753
10 29 0.653480815591031
11 29 0.76254399145698
12 29 0.806307167082279
13 29 0.64039794729677
14 29 0.565442358951718
15 29 0.577699646418008
16 29 0.649708152392332
17 29 0.665350793212459
18 29 0.824721244003381
19 29 0.759330916957355
20 29 0.636423276086611
21 29 0.522172793065005
22 29 0.686951003942655
23 29 0.805070292293508
24 29 0.814405528767635
25 29 0.838620522886485
26 29 0.891558946793502
27 29 0.845348787243451
28 29 0.967136833962664
29 29 0.887948247954641
30 29 0.737168756056812
1 30 0.790514024605931
2 30 0.742487601920748
3 30 0.766715529980305
4 30 0.739795409791725
5 30 0.764499844772894
6 30 0.750878488086233
7 30 0.773162817348223
8 30 0.740939583393416
9 30 0.795769081799707
10 30 0.832777498652643
11 30 0.779441570060915
12 30 0.764250867257207
13 30 0.735625373470882
14 30 0.657500571378606
15 30 0.61230619259858
16 30 0.679301691179546
17 30 0.706567858609758
18 30 0.730400066734558
19 30 0.739859135296812
20 30 0.664350163337851
21 30 0.613965598193283
22 30 0.632003025633053
23 30 0.684037299329505
24 30 0.755157501311049
25 30 0.785376212838325
26 30 0.812747770076149
27 30 0.832490692977956
28 30 0.866468406269408
29 30 0.748798683429923
30 30 0.72509175972793
