## Supplementary material for "To disperse or compete? Coevolution of traits leads to a limited number of reproductive strategies": Rasters used: raster016.csv

x "y" "K"
1 1 0.528993891283058
2 1 0.56771859879165
3 1 0.679397087567599
4 1 0.63915826294262
5 1 0.560980675359788
6 1 0.515076871774197
7 1 0.511148700925579
8 1 0.577328235882704
9 1 0.58685878449464
10 1 0.752869149475404
11 1 0.677751889694611
12 1 0.795776436648086
13 1 0.843295729113007
14 1 0.878854172770557
15 1 0.944884445703075
16 1 0.888758385132927
17 1 0.742853255039294
18 1 0.626346934103638
19 1 0.616189494936314
20 1 0.526540128181561
21 1 0.429928646310221
22 1 0.461140251679678
23 1 0.414010923357653
24 1 0.424501151527708
25 1 0.279842930833837
26 1 0.307190261234415
27 1 0.334431242604179
28 1 0.271529152456486
29 1 0.249972108487823
30 1 0.215639544747246
1 2 0.561295604392347
2 2 0.552041128823456
3 2 0.664141851315609
4 2 0.664992132864691
5 2 0.614850439121691
6 2 0.52813668384032
7 2 0.555700097958434
8 2 0.620220563047774
9 2 0.674830431912322
10 2 0.741243534823996
11 2 0.738121096558528
12 2 0.715248151675417
13 2 0.741254670990337
14 2 0.812712258493217
15 2 0.836044516037702
16 2 0.837409992421203
17 2 0.730970935558924
18 2 0.727838609360891
19 2 0.580251776423755
20 2 0.527838822754145
21 2 0.490519758952796
22 2 0.564009597510879
23 2 0.588916497237891
24 2 0.491674606293188
25 2 0.374716333014524
26 2 0.341753843964829
27 2 0.326445645331619
28 2 0.296912135471975
29 2 0.241016386749031
30 2 0.124541897580679
1 3 0.494059869569342
2 3 0.603350208283144
3 3 0.584789575091274
4 3 0.631359810836615
5 3 0.571976483629114
6 3 0.563542216035243
7 3 0.643584432374448
8 3 0.69187778142544
9 3 0.694405459788987
10 3 0.763104547223421
11 3 0.788677404694113
12 3 0.847710499595591
13 3 0.837958240809511
14 3 0.800419926314675
15 3 0.838192019532674
16 3 0.78439229660483
17 3 0.775477348864854
18 3 0.694690854175117
19 3 0.639466041653327
20 3 0.594568886661466
21 3 0.626674380783024
22 3 0.651383775045818
23 3 0.582210220158205
24 3 0.486968841472366
25 3 0.291198215160621
26 3 0.360708478600141
27 3 0.327434966808588
28 3 0.338067561688305
29 3 0.263580846233274
30 3 0.105376805173492
1 4 0.549359401843102
2 4 0.471747287715767
3 4 0.494747046886852
4 4 0.508195115854522
5 4 0.566452500489261
6 4 0.494574450448187
7 4 0.553153653995721
8 4 0.638758082751856
9 4 0.665609388664143
10 4 0.717848475371209
11 4 0.834824055164424
12 4 0.894540939017822
13 4 0.876586469521113
14 4 0.884161682783204
15 4 0.858563957276337
16 4 0.844811560569904
17 4 0.833796532238431
18 4 0.675744364283903
19 4 0.663825676573849
20 4 0.595942453561764
21 4 0.628831923117339
22 4 0.578909665490803
23 4 0.536015546053138
24 4 0.27161757110522
25 4 0.303485521043363
26 4 0.258868689625833
27 4 0.276343580184462
28 4 0.373008915286557
29 4 0.300369309456231
30 4 0.326395941465548
1 5 0.387062321664518
2 5 0.450396719785415
3 5 0.498159750566517
4 5 0.519055818439595
5 5 0.445844553673763
6 5 0.448968370693641
7 5 0.596559398348213
8 5 0.634497382357239
9 5 0.596125435315768
10 5 0.658537914567026
11 5 0.749846116465498
12 5 0.818368971582686
13 5 0.932731941329539
14 5 0.826857167863297
15 5 0.75293008878323
16 5 0.799851411763429
17 5 0.748770850382591
18 5 0.654471649345218
19 5 0.631564885619069
20 5 0.514469591605649
21 5 0.550258973447324
22 5 0.715776398870321
23 5 0.566422636045986
24 5 0.390712632898395
25 5 0.342385420388868
26 5 0.326453819763769
27 5 0.368580016776662
28 5 0.434620662709654
29 5 0.341802356203411
30 5 0.391251091377132
1 6 0.325111607545431
2 6 0.323591147287168
3 6 0.391302922180376
4 6 0.36287481388086
5 6 0.308981879199387
6 6 0.450856735987586
7 6 0.613513409427745
8 6 0.647884132045719
9 6 0.694303006442451
10 6 0.763071959485387
11 6 0.777786234852608
12 6 0.838621108020744
13 6 0.95424614903142
14 6 0.934962109556666
15 6 0.766100926246614
16 6 0.71498820033131
17 6 0.677210726039474
18 6 0.734296655906185
19 6 0.65882223974125
20 6 0.570792691966446
21 6 0.588092113261508
22 6 0.613032372715728
23 6 0.428307687838826
24 6 0.423118750981218
25 6 0.334378990180294
26 6 0.339105417892538
27 6 0.422925812717983
28 6 0.479277689558893
29 6 0.406084746890851
30 6 0.412699100236388
1 7 0.305388602422813
2 7 0.269969837472287
3 7 0.332378423537183
4 7 0.346010233587605
5 7 0.35454908531743
6 7 0.482469852113634
7 7 0.548333316951759
8 7 0.61758252315773
9 7 0.721144599414172
10 7 0.804849769131566
11 7 0.798824050924672
12 7 0.9475282545027
13 7 0.960537996398665
14 7 0.947874828156396
15 7 0.796763309342877
16 7 0.800671660150232
17 7 0.776555004176162
18 7 0.719376909102755
19 7 0.579696709193108
20 7 0.567819305005383
21 7 0.410093877212535
22 7 0.371663346522487
23 7 0.294793503078857
24 7 0.297707586908677
25 7 0.262825705830222
26 7 0.356075642538246
27 7 0.372558383313988
28 7 0.477191812011576
29 7 0.401802610733763
30 7 0.495305190624005
1 8 0.346557903584147
2 8 0.281282047760016
3 8 0.346534703678623
4 8 0.385453069480582
5 8 0.398423786909511
6 8 0.366004831287188
7 8 0.459638513804622
8 8 0.58510314238117
9 8 0.719348351916355
10 8 0.682405892764102
11 8 0.805396418598987
12 8 0.972122119748127
13 8 1
14 8 0.875880390308052
15 8 0.831456880967266
16 8 0.808002239360607
17 8 0.705994741991119
18 8 0.758724179880338
19 8 0.655531081607507
20 8 0.552413156716038
21 8 0.510073393914754
22 8 0.350821863311742
23 8 0.228438865180771
24 8 0.286598147999007
25 8 0.256710465300975
26 8 0.319028851201974
27 8 0.434250733809768
28 8 0.474056207931373
29 8 0.412632320571982
30 8 0.412658938801908
1 9 0.406765868317177
2 9 0.252191017868071
3 9 0.215909077152827
4 9 0.300215545661253
5 9 0.303365047245979
6 9 0.37416596715483
7 9 0.441703571595582
8 9 0.522594255578484
9 9 0.6339316240337
10 9 0.819699660091119
11 9 0.906788282273502
12 9 0.983589734296275
13 9 0.928499311173582
14 9 0.849585174643919
15 9 0.821299498429534
16 9 0.808402322833836
17 9 0.813530344853062
18 9 0.766856415124744
19 9 0.734324295821846
20 9 0.616630928906619
21 9 0.489285107559411
22 9 0.327315959402029
23 9 0.267641064975751
24 9 0.26117190915687
25 9 0.371630276749352
26 9 0.382872549337309
27 9 0.456027753714734
28 9 0.490680039254373
29 9 0.470780560090961
30 9 0.40563110894861
1 10 0.336969900866506
2 10 0.315379056305349
3 10 0.289216582736698
4 10 0.257517951314766
5 10 0.375566027636137
6 10 0.388865643349391
7 10 0.399208808477731
8 10 0.451548868954587
9 10 0.646767483695291
10 10 0.789158028716984
11 10 0.930566376398031
12 10 0.948207054450793
13 10 0.891976133666614
14 10 0.885662365920674
15 10 0.780492157651318
16 10 0.769306216942818
17 10 0.80656255784886
18 10 0.712346893577903
19 10 0.657177418303033
20 10 0.540261340213237
21 10 0.541348008997916
22 10 0.377690313406301
23 10 0.410960975408888
24 10 0.407095147417549
25 10 0.365203811381121
26 10 0.442531705600331
27 10 0.44571551404878
28 10 0.462395506614045
29 10 0.411121094195441
30 10 0.381280379942175
1 11 0.247325647443183
2 11 0.216529592774842
3 11 0.236402436938201
4 11 0.285401951536623
5 11 0.259046062262455
6 11 0.279489479255702
7 11 0.384886939099373
8 11 0.41655104412081
9 11 0.426793705852951
10 11 0.685342752203619
11 11 0.799352228067011
12 11 0.856791439295884
13 11 0.904119144291779
14 11 0.879107254061659
15 11 0.802394827488067
16 11 0.732265360303974
17 11 0.681413085352981
18 11 0.707446163983698
19 11 0.599932411243701
20 11 0.474944459997073
21 11 0.481268297868078
22 11 0.452115540968097
23 11 0.435184731415241
24 11 0.428335246549429
25 11 0.300028801572793
26 11 0.432930827376046
27 11 0.446083274119802
28 11 0.440724322889412
29 11 0.408227801579815
30 11 0.431986127178528
1 12 0.289598858792016
2 12 0.152062895836939
3 12 0.132931424108347
4 12 0.187087257142124
5 12 0.300949158018459
6 12 0.33668194132481
7 12 0.449863900616846
8 12 0.35897317156958
9 12 0.406133960349773
10 12 0.583474994868209
11 12 0.663195707766796
12 12 0.730272239264186
13 12 0.807127755605155
14 12 0.822178639915271
15 12 0.752809970678906
16 12 0.781709886699953
17 12 0.639284455779342
18 12 0.589051941346559
19 12 0.441132978601709
20 12 0.519043902565592
21 12 0.489730598142919
22 12 0.441841093808507
23 12 0.411536340813428
24 12 0.489273137732831
25 12 0.454065621401634
26 12 0.507601181894277
27 12 0.475232548424062
28 12 0.58720591907244
29 12 0.465217211837587
30 12 0.389010164818277
1 13 0.287184316202083
2 13 0.164127898521057
3 13 0.24997268036928
4 13 0.230942913130796
5 13 0.287936494616191
6 13 0.369779357911853
7 13 0.414391618395358
8 13 0.368982893541743
9 13 0.466078864340248
10 13 0.644652494687806
11 13 0.713455524547605
12 13 0.693485476674145
13 13 0.752963867347323
14 13 0.780956069950349
15 13 0.686029218781541
16 13 0.693737493383611
17 13 0.665838694105047
18 13 0.637348398715974
19 13 0.547701938703354
20 13 0.547917188650497
21 13 0.473938710934692
22 13 0.387858418400525
23 13 0.404785187629542
24 13 0.474926800870392
25 13 0.445826933795487
26 13 0.460982524950016
27 13 0.563143357543387
28 13 0.598719132973198
29 13 0.539272240212347
30 13 0.49566603380334
1 14 0.276048857549004
2 14 0.126450207600476
3 14 0.0466040979277029
4 14 0.181273834872831
5 14 0.245239741533873
6 14 0.28122156260538
7 14 0.286958383836832
8 14 0.33700316765887
9 14 0.437057242914277
10 14 0.549124253701362
11 14 0.682308730316143
12 14 0.723267986054537
13 14 0.667067479679031
14 14 0.706096405205921
15 14 0.670635030649199
16 14 0.562890850013723
17 14 0.598075214908911
18 14 0.545935041064455
19 14 0.484656250162567
20 14 0.48328588398197
21 14 0.418123098536497
22 14 0.408135711351188
23 14 0.372660262624135
24 14 0.406711796218215
25 14 0.47616588604431
26 14 0.515987169948005
27 14 0.537562597643438
28 14 0.614744364714541
29 14 0.569514052025887
30 14 0.568179744618009
1 15 0.160816702443825
2 15 0.0346514223409565
3 15 0.101087059545204
4 15 0.131538793352815
5 15 0.0901098561347144
6 15 0.159919672459713
7 15 0.160347698832806
8 15 0.154426776402276
9 15 0.255677300556532
10 15 0.460624550468897
11 15 0.628734625183874
12 15 0.704127033920714
13 15 0.646637482564012
14 15 0.644697196694741
15 15 0.622511612286446
16 15 0.588461121169445
17 15 0.534128972426638
18 15 0.495719369729744
19 15 0.436752188219181
20 15 0.463189912672793
21 15 0.416402291632854
22 15 0.296744771431642
23 15 0.339862051480485
24 15 0.319112950458866
25 15 0.421225329807495
26 15 0.561708983716684
27 15 0.510960608801388
28 15 0.61101480961687
29 15 0.634781461952475
30 15 0.611332567135322
1 16 0.146506869328167
2 16 0.131496603275197
3 16 0.151941715180781
4 16 0.111193792955595
5 16 0.105920492915384
6 16 0.180301353573555
7 16 0.127341560973894
8 16 0.0879505381096483
9 16 0.302242072506301
10 16 0.470880120821505
11 16 0.5995679324634
12 16 0.694001904140433
13 16 0.550547321820292
14 16 0.553305027376675
15 16 0.565214990338198
16 16 0.559885037854488
17 16 0.600863879080848
18 16 0.439575962035026
19 16 0.295155328450308
20 16 0.306576886587866
21 16 0.308178254064793
22 16 0.129320844462291
23 16 0.314282439209252
24 16 0.391763840707233
25 16 0.379619647753545
26 16 0.479448897908617
27 16 0.561017883926753
28 16 0.58779210129527
29 16 0.684504350695259
30 16 0.658353947330397
1 17 0.129643856083895
2 17 0.145807424723558
3 17 0.142276734435679
4 17 0.0443810306646564
5 17 0.0862646828992213
6 17 0.0573324650561207
7 17 0.0383652756461181
8 17 0.134722704526195
9 17 0.32466938948958
10 17 0.436672039904156
11 17 0.457439258193939
12 17 0.551106242245782
13 17 0.618184554792504
14 17 0.614455745308115
15 17 0.573582592156055
16 17 0.608490770607286
17 17 0.618840049139735
18 17 0.379970656217507
19 17 0.274862274990829
20 17 0.216901631147904
21 17 0.202820346775192
22 17 0.0659589187397539
23 17 0.144263632206754
24 17 0.356197927148377
25 17 0.446770993645988
26 17 0.550373662904659
27 17 0.549821066854828
28 17 0.563462455958275
29 17 0.676493419721978
30 17 0.544223485062699
1 18 0.0543726754494153
2 18 0.0464933801581715
3 18 0.0488893149134982
4 18 0.0196321408949413
5 18 0.0910281426985922
6 18 0.0871060363969906
7 18 0.00240164357004711
8 18 0.144142508474162
9 18 0.218650979352688
10 18 0.385863118574103
11 18 0.458154086235279
12 18 0.551768236127295
13 18 0.600562331977824
14 18 0.615507625246873
15 18 0.529604216259962
16 18 0.545404158716545
17 18 0.458482392172509
18 18 0.42067856526853
19 18 0.368851433389637
20 18 0.227078638499157
21 18 0.0402316570150297
22 18 0.0618218568792749
23 18 0.168722130306006
24 18 0.347592272619519
25 18 0.453562736696235
26 18 0.532238024702856
27 18 0.625941346294803
28 18 0.627960703563662
29 18 0.632380199917551
30 18 0.657000989579129
1 19 0.0771975300420731
2 19 0.0177523220151487
3 19 0
4 19 0.106680961378939
5 19 0.157193537411344
6 19 0.0843991445358285
7 19 0.0604608205735712
8 19 0.199814594326103
9 19 0.294520518584879
10 19 0.360207091165961
11 19 0.408097831826885
12 19 0.535004801431669
13 19 0.452684657077129
14 19 0.403653855706796
15 19 0.371078323180971
16 19 0.3639167843323
17 19 0.334013244333938
18 19 0.234939344606893
19 19 0.193447790289892
20 19 0.179194416576799
21 19 0.0601279689081243
22 19 0.0856203553157423
23 19 0.241116741746546
24 19 0.391452862088263
25 19 0.405019901620703
26 19 0.431422187594146
27 19 0.562147421595722
28 19 0.591336080902787
29 19 0.648457693310318
30 19 0.579602640808887
1 20 0.0177924917650811
2 20 0.0661091020868178
3 20 0.0882263356387487
4 20 0.00659810108640244
5 20 0.0748417660212028
6 20 0.00786377327012938
7 20 0.152646432169605
8 20 0.24281224367652
9 20 0.336779129927547
10 20 0.410672301644628
11 20 0.406191663482959
12 20 0.486565358723983
13 20 0.398127214411746
14 20 0.464748953772926
15 20 0.395003576529269
16 20 0.239412612795319
17 20 0.253710341300126
18 20 0.220843439643374
19 20 0.189684447660226
20 20 0.216432366595162
21 20 0.192694077564105
22 20 0.124270040824523
23 20 0.198718949673942
24 20 0.406074633325299
25 20 0.367809652742634
26 20 0.483173585840348
27 20 0.555042486115421
28 20 0.57322460925607
29 20 0.61119352478281
30 20 0.611835049942819
1 21 0.0354635028015488
2 21 0.0847652251359921
3 21 0.126697613101557
4 21 0.18820647503992
5 21 0.0782716263472645
6 21 0.0634771509269079
7 21 0.247174000286433
8 21 0.25659312038367
9 21 0.37494829323208
10 21 0.363417359833169
11 21 0.410904066159121
12 21 0.429304682966349
13 21 0.349437203022194
14 21 0.300397391603638
15 21 0.332238434292419
16 21 0.263289617484503
17 21 0.200929147248216
18 21 0.333897087786484
19 21 0.352366114080336
20 21 0.213476147166449
21 21 0.283277125213247
22 21 0.285230113582067
23 21 0.284307310858195
24 21 0.355171665834396
25 21 0.452314015177612
26 21 0.540306492260537
27 21 0.481396834370812
28 21 0.585722414150641
29 21 0.597890041569534
30 21 0.504594685332038
1 22 0.0807387344417395
2 22 0.164844220813544
3 22 0.178689632357485
4 22 0.268538315995274
5 22 0.204164443015141
6 22 0.207739040856109
7 22 0.255875308472852
8 22 0.35699983969082
9 22 0.275155841756194
10 22 0.344896331564864
11 22 0.45314394591132
12 22 0.400577236905759
13 22 0.294554637063923
14 22 0.22868239761406
15 22 0.274810658248953
16 22 0.270744884611656
17 22 0.260420843371171
18 22 0.257075301771959
19 22 0.286448158925648
20 22 0.240184749228597
21 22 0.207519270986122
22 22 0.302896890324391
23 22 0.2822782261944
24 22 0.375840057364563
25 22 0.364852757689117
26 22 0.429288108200014
27 22 0.467744754089419
28 22 0.524456561590335
29 22 0.541414913537136
30 22 0.552402662254906
1 23 0.162791833033727
2 23 0.175069642327859
3 23 0.0913926404440691
4 23 0.12012490423989
5 23 0.23595846475789
6 23 0.288451617542181
7 23 0.317735843217332
8 23 0.278382238840458
9 23 0.272752639817492
10 23 0.273953493788496
11 23 0.424396362514617
12 23 0.359241191477754
13 23 0.408862676084685
14 23 0.299297116012537
15 23 0.227999527242712
16 23 0.223543920188632
17 23 0.233175587534243
18 23 0.284897378115248
19 23 0.336062126864791
20 23 0.25758018220242
21 23 0.284229825488216
22 23 0.362430967400234
23 23 0.22277866046737
24 23 0.343737555190447
25 23 0.391338873564639
26 23 0.326724687890928
27 23 0.350109808809312
28 23 0.545287046427636
29 23 0.557652813824016
30 23 0.492023341459696
1 24 0.117291539378298
2 24 0.0940978644324632
3 24 0.216049642303475
4 24 0.202037333155465
5 24 0.315027453295953
6 24 0.33546455180823
7 24 0.376483615885003
8 24 0.336273425666656
9 24 0.253349290676223
10 24 0.336199268099082
11 24 0.318037594175315
12 24 0.398239906510503
13 24 0.354458751507224
14 24 0.31779056998368
15 24 0.264492387610229
16 24 0.267512038750128
17 24 0.260572615943018
18 24 0.332441469769973
19 24 0.281905887732971
20 24 0.281912604764201
21 24 0.254627620394061
22 24 0.171770695138706
23 24 0.168939578406519
24 24 0.276371211659583
25 24 0.339628762976686
26 24 0.252341347404629
27 24 0.343696728737129
28 24 0.583724730953713
29 24 0.466437732944847
30 24 0.375913174828042
1 25 0.0426800582867657
2 25 0.174898839392693
3 25 0.274150923975859
4 25 0.292489915237463
5 25 0.360016016769434
6 25 0.495922763906886
7 25 0.440128602884439
8 25 0.386849175547353
9 25 0.380197562012972
10 25 0.252542602058701
11 25 0.330731969421452
12 25 0.350554252790698
13 25 0.38026069712514
14 25 0.336478405088903
15 25 0.321885066098186
16 25 0.31559261605798
17 25 0.404091971910442
18 25 0.342950578213812
19 25 0.30913982535778
20 25 0.34670911110279
21 25 0.3145961669137
22 25 0.180047430910162
23 25 0.15418634428591
24 25 0.209240638731231
25 25 0.258177635048088
26 25 0.286992971109855
27 25 0.291566274715294
28 25 0.411464246426314
29 25 0.421858150713562
30 25 0.351947423776873
1 26 0.0204918051693794
2 26 0.143839978273358
3 26 0.336490410590656
4 26 0.403031383178688
5 26 0.429373008819222
6 26 0.44724127560243
7 26 0.431157645327854
8 26 0.421487905055513
9 26 0.494594657427861
10 26 0.383590303109388
11 26 0.376980364695411
12 26 0.37916585041762
13 26 0.282365455750478
14 26 0.317768435725342
15 26 0.405805934662471
16 26 0.382528460573379
17 26 0.434875192427606
18 26 0.394479152952337
19 26 0.328151798490563
20 26 0.295390101645404
21 26 0.281308021164677
22 26 0.213032902085703
23 26 0.232469240155038
24 26 0.309096383399982
25 26 0.292962922855898
26 26 0.28342700397461
27 26 0.372225769896838
28 26 0.345604456040796
29 26 0.290414822755205
30 26 0.439116474920664
1 27 0.101227914574837
2 27 0.200545039912085
3 27 0.412940105154845
4 27 0.405637505100022
5 27 0.428511172247334
6 27 0.470284480374898
7 27 0.513738522847437
8 27 0.549029384986211
9 27 0.535830188805644
10 27 0.517613572898562
11 27 0.455073158307221
12 27 0.29956534607728
13 27 0.282586676494155
14 27 0.263352316656984
15 27 0.416203146724375
16 27 0.435727908579949
17 27 0.403691264325909
18 27 0.335547368018178
19 27 0.359016007962744
20 27 0.308428321365611
21 27 0.300645234369842
22 27 0.342185011527827
23 27 0.410125525139106
24 27 0.383875598051654
25 27 0.351308760285227
26 27 0.250808541459313
27 27 0.271798188982516
28 27 0.289500059915935
29 27 0.280254163640453
30 27 0.297844475463353
1 28 0.242999053794543
2 28 0.288168162175743
3 28 0.294949600498539
4 28 0.451772466569714
5 28 0.395834918773797
6 28 0.491678060846669
7 28 0.482909813987182
8 28 0.628525827129719
9 28 0.601771700638019
10 28 0.543888114701628
11 28 0.499807246144041
12 28 0.486215524789047
13 28 0.416089282209678
14 28 0.438909322916323
15 28 0.469638701707832
16 28 0.484117568196369
17 28 0.463920795303423
18 28 0.39219070558928
19 28 0.418173809847458
20 28 0.448387661878456
21 28 0.43374567805929
22 28 0.397192703503836
23 28 0.47158131024748
24 28 0.427386611976286
25 28 0.370695142791948
26 28 0.299823138454229
27 28 0.296787445305942
28 28 0.245881636296018
29 28 0.234837988481944
30 28 0.21726470955018
1 29 0.256092992937949
2 29 0.322219548094653
3 29 0.371230955290359
4 29 0.419729970551381
5 29 0.401162566491242
6 29 0.401699273292273
7 29 0.510481014459419
8 29 0.567669240957775
9 29 0.554292084359317
10 29 0.481894509772357
11 29 0.567607605276304
12 29 0.583167789843722
13 29 0.594103737941465
14 29 0.531039956592374
15 29 0.654979494855878
16 29 0.674032547333108
17 29 0.610689722402759
18 29 0.488006317543107
19 29 0.443246451776637
20 29 0.41448979395843
21 29 0.395320510194982
22 29 0.403216267446231
23 29 0.488904416303822
24 29 0.518037046512144
25 29 0.489130829377385
26 29 0.452041259207461
27 29 0.33068328791887
28 29 0.286962983474198
29 29 0.264930933382151
30 29 0.24574116159017
1 30 0.231547421444472
2 30 0.269941915512028
3 30 0.302186732703471
4 30 0.378300962915937
5 30 0.446295341783129
6 30 0.477605938088347
7 30 0.519403375057939
8 30 0.60189574096268
9 30 0.650695354872435
10 30 0.708831325191604
11 30 0.721709369003066
12 30 0.698992864968832
13 30 0.697833147825321
14 30 0.661405857810168
15 30 0.701058992626155
16 30 0.702246732239716
17 30 0.780541379894024
18 30 0.665950958320934
19 30 0.61032151572815
20 30 0.507502984956329
21 30 0.468847689074261
22 30 0.471147071087914
23 30 0.488735439231341
24 30 0.521592462737838
25 30 0.537865086880967
26 30 0.517719351038046
27 30 0.508286256122607
28 30 0.318354724789059
29 30 0.266323487356676
30 30 0.354407625772281
