## Supplementary material for "To disperse or compete? Coevolution of traits leads to a limited number of reproductive strategies": Rasters used: raster017.csv

x "y" "K"
1 1 0.735256632964501
2 1 0.762976274025531
3 1 0.711709082300179
4 1 0.743022531527572
5 1 0.660792603194992
6 1 0.629536414096531
7 1 0.647120723318047
8 1 0.632453209497931
9 1 0.671964672366057
10 1 0.597995937205918
11 1 0.630384021272096
12 1 0.718849764416295
13 1 0.707484484131827
14 1 0.690522744938746
15 1 0.855480637185126
16 1 0.847718171459818
17 1 0.913234334413944
18 1 0.982632026035863
19 1 0.952356245571481
20 1 0.97559417154313
21 1 0.975683790275655
22 1 0.947918081301246
23 1 0.88360278529187
24 1 0.937697673719221
25 1 0.906623002990784
26 1 0.897302277402546
27 1 0.810274073694951
28 1 0.83603289040099
29 1 0.839490842864507
30 1 0.87917026738945
1 2 0.725753936339281
2 2 0.647827438877991
3 2 0.588869202519739
4 2 0.577942599532465
5 2 0.564608479618739
6 2 0.59610823557972
7 2 0.600622846009357
8 2 0.637262838353097
9 2 0.646845737590811
10 2 0.573070397151819
11 2 0.581150092168764
12 2 0.666458543092963
13 2 0.691615541294248
14 2 0.749775430273026
15 2 0.851099362722227
16 2 0.881899007665385
17 2 0.898587242265876
18 2 0.893501062601917
19 2 0.875003108915495
20 2 0.962571755295612
21 2 1
22 2 0.946879018129866
23 2 0.905999000208136
24 2 0.90805993252365
25 2 0.827473461220508
26 2 0.786698795668263
27 2 0.793313300231062
28 2 0.815543328476131
29 2 0.857418794407979
30 2 0.969101242770807
1 3 0.718259834162316
2 3 0.61375620983704
3 3 0.545695782121945
4 3 0.556041142944381
5 3 0.580376903052222
6 3 0.551539602005445
7 3 0.62373898184682
8 3 0.654316644767614
9 3 0.607751191617721
10 3 0.657272935538774
11 3 0.633313993308453
12 3 0.633105746785861
13 3 0.653163905261711
14 3 0.756254611733126
15 3 0.841693955330551
16 3 0.879500982737414
17 3 0.94323849084505
18 3 0.912373265018545
19 3 0.884654569256344
20 3 0.947629960956689
21 3 0.946803565890839
22 3 0.949357373728677
23 3 0.877807928558325
24 3 0.828941460357017
25 3 0.743503021241762
26 3 0.733528313286502
27 3 0.76780222376102
28 3 0.78790551982332
29 3 0.835797933311425
30 3 0.944909354627063
1 4 0.70993206567682
2 4 0.677284067327001
3 4 0.594400030607135
4 4 0.620463213141574
5 4 0.559909831038134
6 4 0.576709087464568
7 4 0.659900507650269
8 4 0.602122751003706
9 4 0.620244028645678
10 4 0.664235569493166
11 4 0.664277232205155
12 4 0.682806370756819
13 4 0.66029020776912
14 4 0.722954267870556
15 4 0.781695927063567
16 4 0.809236006930438
17 4 0.868079445623954
18 4 0.840811919247298
19 4 0.916179045690609
20 4 0.913356682957094
21 4 0.854988346829385
22 4 0.880454920381263
23 4 0.904171596538725
24 4 0.852937351463901
25 4 0.7416309629651
26 4 0.719544244313242
27 4 0.765203764182671
28 4 0.824037413750575
29 4 0.900024317733231
30 4 0.936802519377744
1 5 0.65708065206533
2 5 0.654588824427662
3 5 0.647592583189034
4 5 0.618087509890438
5 5 0.605103740268156
6 5 0.673935238012154
7 5 0.714675772532342
8 5 0.673159050176314
9 5 0.68189672647488
10 5 0.645707931947481
11 5 0.652418762587541
12 5 0.698186687221244
13 5 0.660628523655419
14 5 0.700672528350684
15 5 0.762284651370316
16 5 0.778639216901346
17 5 0.824662469008391
18 5 0.853179192985367
19 5 0.924435426231132
20 5 0.862639376353103
21 5 0.788810036700896
22 5 0.842621241617685
23 5 0.846643097361566
24 5 0.832789823280574
25 5 0.84160100943021
26 5 0.854315224408889
27 5 0.843135896208675
28 5 0.888610923465416
29 5 0.879244648635647
30 5 0.924276815194924
1 6 0.714542433098572
2 6 0.662802954984847
3 6 0.673279821799025
4 6 0.641003184029303
5 6 0.626208424404863
6 6 0.675785963863049
7 6 0.703735968186222
8 6 0.694013582693239
9 6 0.713803362403075
10 6 0.697112421080066
11 6 0.709872679115086
12 6 0.770223013652423
13 6 0.69741553531525
14 6 0.725543739426677
15 6 0.736711895273009
16 6 0.761340927961783
17 6 0.809623214990913
18 6 0.761090521798043
19 6 0.818444319032742
20 6 0.882676481662381
21 6 0.848954823012829
22 6 0.838211010510887
23 6 0.774186814593108
24 6 0.797645141560079
25 6 0.859068772794447
26 6 0.854582716221894
27 6 0.784799967346754
28 6 0.820887103388274
29 6 0.887896266970674
30 6 0.845243166730163
1 7 0.741840629486316
2 7 0.710306507748203
3 7 0.720467453799847
4 7 0.637739100624295
5 7 0.627087164158364
6 7 0.655949380569474
7 7 0.628437639632981
8 7 0.626607713766521
9 7 0.626910120327493
10 7 0.75724868431613
11 7 0.762077930625645
12 7 0.716918387898675
13 7 0.798542366638383
14 7 0.794026245724623
15 7 0.781570332667142
16 7 0.833110469993243
17 7 0.775974198209271
18 7 0.818791069429989
19 7 0.867285452859081
20 7 0.910850559645919
21 7 0.886697871698374
22 7 0.81728567650805
23 7 0.800371613144512
24 7 0.852895391775289
25 7 0.857878150421554
26 7 0.867259830827527
27 7 0.815700442577293
28 7 0.845680947814424
29 7 0.893181768257922
30 7 0.799723831511383
1 8 0.803034293951944
2 8 0.694419984865534
3 8 0.694440118990827
4 8 0.661157870204101
5 8 0.686203713614185
6 8 0.639141832517766
7 8 0.6187432327169
8 8 0.582443290017981
9 8 0.614150056748797
10 8 0.67337506791209
11 8 0.775669852870697
12 8 0.757192693341681
13 8 0.76527483723871
14 8 0.791627214516888
15 8 0.812712792641627
16 8 0.795727217973984
17 8 0.79648691723939
18 8 0.834784616883071
19 8 0.872168560701702
20 8 0.837026114160208
21 8 0.804498899734589
22 8 0.817849187281267
23 8 0.725097451553362
24 8 0.769550391654593
25 8 0.784602865916596
26 8 0.807912546848363
27 8 0.839966693608811
28 8 0.831247018603487
29 8 0.831903124880646
30 8 0.730823245209295
1 9 0.753460583436418
2 9 0.677452764015134
3 9 0.701318818573299
4 9 0.706660890838542
5 9 0.679157122984244
6 9 0.605883817690798
7 9 0.56116416666099
8 9 0.609238398427755
9 9 0.651718414706911
10 9 0.699512931108128
11 9 0.690484657160392
12 9 0.677801071866571
13 9 0.746274494545702
14 9 0.805760307645604
15 9 0.855143165900393
16 9 0.822757146581474
17 9 0.785748150644582
18 9 0.796312618618499
19 9 0.822883686564189
20 9 0.825133048084806
21 9 0.817300561110833
22 9 0.816080145646164
23 9 0.816580005796276
24 9 0.799143507143093
25 9 0.783429018568835
26 9 0.777818835107923
27 9 0.770330240357203
28 9 0.754634098673127
29 9 0.750497582338679
30 9 0.699329241104301
1 10 0.710768583790672
2 10 0.628624749973915
3 10 0.631121838347729
4 10 0.68069969770484
5 10 0.598796709798543
6 10 0.558850734090435
7 10 0.531617907962918
8 10 0.563209523903275
9 10 0.624728155423632
10 10 0.640973453204981
11 10 0.613505811196384
12 10 0.636379262380644
13 10 0.710950168839419
14 10 0.738987067154862
15 10 0.810767063312679
16 10 0.841341604807528
17 10 0.799459415806603
18 10 0.825456509734016
19 10 0.803453066815607
20 10 0.799135553578212
21 10 0.823209351466111
22 10 0.819465389017366
23 10 0.827985002418685
24 10 0.771037857560153
25 10 0.735168481394574
26 10 0.740680320823674
27 10 0.762824328427878
28 10 0.713748555826013
29 10 0.67795869970103
30 10 0.675846911059085
1 11 0.741786560658762
2 11 0.621997336221873
3 11 0.676234972985076
4 11 0.631428119047413
5 11 0.514626593357035
6 11 0.555263391269589
7 11 0.538576295109033
8 11 0.592375341514046
9 11 0.652425061790375
10 11 0.689956927442148
11 11 0.614061949600128
12 11 0.678986342678239
13 11 0.609946271722155
14 11 0.667664589262934
15 11 0.721489653854446
16 11 0.792555554614236
17 11 0.768230883332463
18 11 0.791015352447594
19 11 0.786986789363988
20 11 0.78049837863624
21 11 0.790291196691487
22 11 0.808529267272153
23 11 0.749426921877805
24 11 0.661272741474983
25 11 0.618068498342228
26 11 0.621070866787882
27 11 0.679000882947555
28 11 0.615819809857809
29 11 0.606037754334054
30 11 0.617613288894564
1 12 0.728906862802939
2 12 0.714355534993934
3 12 0.654643766828953
4 12 0.592477883403368
5 12 0.482234814160663
6 12 0.48311125345565
7 12 0.521383882290887
8 12 0.56004383014967
9 12 0.601903494953689
10 12 0.593478453109643
11 12 0.577442797148841
12 12 0.610436638380453
13 12 0.640787952454771
14 12 0.668405581664651
15 12 0.639729641925698
16 12 0.679932747863209
17 12 0.774596793037589
18 12 0.768693292454333
19 12 0.77149723818712
20 12 0.814006209383859
21 12 0.768830561515718
22 12 0.774655129202594
23 12 0.692862469097541
24 12 0.673900921168394
25 12 0.573464654946182
26 12 0.627089295797166
27 12 0.662792355026716
28 12 0.657307114164314
29 12 0.631365554354694
30 12 0.575820706741656
1 13 0.690279997306186
2 13 0.641092466612906
3 13 0.652907009375442
4 13 0.539388708846944
5 13 0.465705553932143
6 13 0.5225414216957
7 13 0.504424612954237
8 13 0.515075364851787
9 13 0.570409250173575
10 13 0.564453271319708
11 13 0.591060243132925
12 13 0.614650951833119
13 13 0.645044450609561
14 13 0.650963911234421
15 13 0.62963333226253
16 13 0.646005356274086
17 13 0.767972448482963
18 13 0.779606648476984
19 13 0.782228967455948
20 13 0.789845472728212
21 13 0.790015535044697
22 13 0.691377293781851
23 13 0.695664020080152
24 13 0.607906841601095
25 13 0.5745254881836
26 13 0.55279417553441
27 13 0.609677411352297
28 13 0.61584347189489
29 13 0.642782525788178
30 13 0.647066773635991
1 14 0.649473632669931
2 14 0.618887324388584
3 14 0.594869336958789
4 14 0.488927560685344
5 14 0.428519207486628
6 14 0.456350190114622
7 14 0.487942815656717
8 14 0.562376945180365
9 14 0.582884002393371
10 14 0.629544170811944
11 14 0.598203068048633
12 14 0.594621064407827
13 14 0.604126924955349
14 14 0.592428812888728
15 14 0.592728992624799
16 14 0.606035182493474
17 14 0.708659931104584
18 14 0.736069621575386
19 14 0.724108286545096
20 14 0.701999142873156
21 14 0.676634544825202
22 14 0.633516170411394
23 14 0.626070937448949
24 14 0.596151716181956
25 14 0.520698814544533
26 14 0.538197941917167
27 14 0.509989303493662
28 14 0.619539999266308
29 14 0.6629641387274
30 14 0.63800542944072
1 15 0.592382219774791
2 15 0.529802034874377
3 15 0.524732710331507
4 15 0.504762274333872
5 15 0.43618265301545
6 15 0.439702683863547
7 15 0.501130626950929
8 15 0.470094012193129
9 15 0.501008558089617
10 15 0.526919174319678
11 15 0.546513610033793
12 15 0.576941822574916
13 15 0.627290162794986
14 15 0.612873194543027
15 15 0.599819054767396
16 15 0.631003303994261
17 15 0.727949850433826
18 15 0.734151609302361
19 15 0.734954300894634
20 15 0.640347559451972
21 15 0.630504308963614
22 15 0.59002106358958
23 15 0.535517706211749
24 15 0.545936554709974
25 15 0.566897720941341
26 15 0.521040558219643
27 15 0.543019874146514
28 15 0.61792629490878
29 15 0.636282632763597
30 15 0.545911544708881
1 16 0.573517496425187
2 16 0.589236058134227
3 16 0.577453053064894
4 16 0.549659009710366
5 16 0.490086367202872
6 16 0.455578402303007
7 16 0.443535017596718
8 16 0.439476740985542
9 16 0.482797948089202
10 16 0.530390085257065
11 16 0.569212364068416
12 16 0.67608380877455
13 16 0.667225551371702
14 16 0.667397471571385
15 16 0.6121028466765
16 16 0.624139441826795
17 16 0.696574104154301
18 16 0.716767732365188
19 16 0.749775732946092
20 16 0.732272026074096
21 16 0.600347379618294
22 16 0.514983214073099
23 16 0.520837941660512
24 16 0.546434900078823
25 16 0.515850481108969
26 16 0.545087212437702
27 16 0.609861100947752
28 16 0.61660339286644
29 16 0.572226352861544
30 16 0.451738175303579
1 17 0.551809003927097
2 17 0.529060687404741
3 17 0.560126383218981
4 17 0.554486210579757
5 17 0.48639941803416
6 17 0.411633842767929
7 17 0.459573646408154
8 17 0.491719156114941
9 17 0.561560018490103
10 17 0.543469450535299
11 17 0.566149132900201
12 17 0.622595840564016
13 17 0.625089169675949
14 17 0.638405311724996
15 17 0.627777051366861
16 17 0.699802218695884
17 17 0.688494847154916
18 17 0.674656332256576
19 17 0.70965850575944
20 17 0.636790477591057
21 17 0.587686581327608
22 17 0.538320225510545
23 17 0.55377007178797
24 17 0.559691976708672
25 17 0.542796310449735
26 17 0.578503415072893
27 17 0.606121959286416
28 17 0.57540771560328
29 17 0.490537747537704
30 17 0.458003734533372
1 18 0.563836767320609
2 18 0.556642321563023
3 18 0.552618738379374
4 18 0.525436293910081
5 18 0.491578338986863
6 18 0.437992526465786
7 18 0.483195379232438
8 18 0.5294406308555
9 18 0.573607506804327
10 18 0.525299533394637
11 18 0.573746456333585
12 18 0.585333436505809
13 18 0.553234658435097
14 18 0.60328152766182
15 18 0.63204206073768
16 18 0.670535839724757
17 18 0.673682925124796
18 18 0.707024633003209
19 18 0.667133046039829
20 18 0.591390376621135
21 18 0.549862957975608
22 18 0.542469721674941
23 18 0.530910558963608
24 18 0.49380037799329
25 18 0.523236404165123
26 18 0.568663388618969
27 18 0.554638613569379
28 18 0.559755524306409
29 18 0.513825327846442
30 18 0.428906598484541
1 19 0.569618989413776
2 19 0.60495308745202
3 19 0.58474627967449
4 19 0.54328558524054
5 19 0.550766910621148
6 19 0.54032699191282
7 19 0.524684210183732
8 19 0.545163420379507
9 19 0.598672651981361
10 19 0.534248506872291
11 19 0.576449632142277
12 19 0.63705539827599
13 19 0.640269501390293
14 19 0.641577868326631
15 19 0.640251605483601
16 19 0.590072688288224
17 19 0.639293663274854
18 19 0.685638317948875
19 19 0.666159832376801
20 19 0.617138555702948
21 19 0.563704888845508
22 19 0.522871432709387
23 19 0.509760010835489
24 19 0.4638020643944
25 19 0.523895910801581
26 19 0.570112318005882
27 19 0.501250651889327
28 19 0.448133114197755
29 19 0.409431702242878
30 19 0.345086207672293
1 20 0.543707021217908
2 20 0.602699590892633
3 20 0.645699567518203
4 20 0.599782711370055
5 20 0.555411382887979
6 20 0.550337988792284
7 20 0.612675604817469
8 20 0.597833955426348
9 20 0.577562438075063
10 20 0.617885157533798
11 20 0.631614249972919
12 20 0.620848043951944
13 20 0.590616795047116
14 20 0.553643250544395
15 20 0.553029530918647
16 20 0.555904767551154
17 20 0.638077532712244
18 20 0.741070750581848
19 20 0.667633481366995
20 20 0.609827380238834
21 20 0.572515060986135
22 20 0.505566371698335
23 20 0.466899500439816
24 20 0.497111669656559
25 20 0.503612939612139
26 20 0.454580676958358
27 20 0.501662838824884
28 20 0.418402810728018
29 20 0.330688343101517
30 20 0.275098082615133
1 21 0.612866872398716
2 21 0.618395816865847
3 21 0.622561475407095
4 21 0.637601247505907
5 21 0.626950955729033
6 21 0.565127974342202
7 21 0.587618477234125
8 21 0.562135878720627
9 21 0.519000553860445
10 21 0.618731220231146
11 21 0.619734440196307
12 21 0.642632951816377
13 21 0.621606703623996
14 21 0.632528469660307
15 21 0.574195546247332
16 21 0.619901368248473
17 21 0.655428682103277
18 21 0.631926834911456
19 21 0.562901408098059
20 21 0.510089103267386
21 21 0.485428515098609
22 21 0.46812647832139
23 21 0.455536641895759
24 21 0.399500969990086
25 21 0.45445872384628
26 21 0.444666637674681
27 21 0.385318784176897
28 21 0.439967429058666
29 21 0.341913013589127
30 21 0.250678476423434
1 22 0.626517298290866
2 22 0.669676871834224
3 22 0.559801570883885
4 22 0.628654320224103
5 22 0.632844199094068
6 22 0.617771202502988
7 22 0.559594925722648
8 22 0.533462320110689
9 22 0.528474321873557
10 22 0.583504898523689
11 22 0.648430849269413
12 22 0.635963173740625
13 22 0.70021683080814
14 22 0.714790752484809
15 22 0.678516798443049
16 22 0.689241348698065
17 22 0.640068803232836
18 22 0.61491860976557
19 22 0.561701212219994
20 22 0.505487645232693
21 22 0.465687513582232
22 22 0.408111188952682
23 22 0.405052890506187
24 22 0.410361469128168
25 22 0.368979284801298
26 22 0.393005223483706
27 22 0.306465878292729
28 22 0.414726786650438
29 22 0.268510147084081
30 22 0.272957319078684
1 23 0.588976168456935
2 23 0.59776600722943
3 23 0.56191045459415
4 23 0.601528728832017
5 23 0.590569902703578
6 23 0.565624288979878
7 23 0.589912466092974
8 23 0.578445244112002
9 23 0.585087979553743
10 23 0.647554669534023
11 23 0.679012410072492
12 23 0.702844948936227
13 23 0.699483858633613
14 23 0.684698264147671
15 23 0.661649005553436
16 23 0.627465352347052
17 23 0.586595952348042
18 23 0.589845799681577
19 23 0.539030756532917
20 23 0.490777045815686
21 23 0.487673353297058
22 23 0.433658107876514
23 23 0.450702751806328
24 23 0.399871785527895
25 23 0.392380557912319
26 23 0.350104647481074
27 23 0.325625248150957
28 23 0.326098277099058
29 23 0.294969179166379
30 23 0.228655157026469
1 24 0.564644927717586
2 24 0.584632966351231
3 24 0.556729215616274
4 24 0.589863523781731
5 24 0.591586638905246
6 24 0.607278773676374
7 24 0.592948122128954
8 24 0.567364214219093
9 24 0.548933861124273
10 24 0.564515303434781
11 24 0.58424310211556
12 24 0.644507033958877
13 24 0.638203162253313
14 24 0.594536545553069
15 24 0.563093157934971
16 24 0.571377714029525
17 24 0.494308330729054
18 24 0.49066863122701
19 24 0.460830458106628
20 24 0.481510319494882
21 24 0.488445235277926
22 24 0.497505010442721
23 24 0.472104061764177
24 24 0.412103419373695
25 24 0.358110168603754
26 24 0.331860481621346
27 24 0.278793143452123
28 24 0.26683534279714
29 24 0.250379759538809
30 24 0.196483921148258
1 25 0.541994585274714
2 25 0.524219827169781
3 25 0.580070560516604
4 25 0.582453170046259
5 25 0.555147941448452
6 25 0.525504858144006
7 25 0.467978481191186
8 25 0.456329155065877
9 25 0.464424151973494
10 25 0.516155985007679
11 25 0.549134330522152
12 25 0.585270665993018
13 25 0.599636615460527
14 25 0.511908016753496
15 25 0.515637483653375
16 25 0.52434955636135
17 25 0.527706800802431
18 25 0.547364937941205
19 25 0.51312558567177
20 25 0.542532535659287
21 25 0.512216336513112
22 25 0.456621746552214
23 25 0.44713530384079
24 25 0.367071149555051
25 25 0.391610869799291
26 25 0.322827992712982
27 25 0.236370791987412
28 25 0.281220142009252
29 25 0.237402359432178
30 25 0.177397917757476
1 26 0.498906109156615
2 26 0.581943655112045
3 26 0.608959525248724
4 26 0.568534005433144
5 26 0.512963566388345
6 26 0.463971744591866
7 26 0.394593222523251
8 26 0.351614172574307
9 26 0.454222898330935
10 26 0.468228421516404
11 26 0.56806563719826
12 26 0.55427285625359
13 26 0.528864757475764
14 26 0.404193142745912
15 26 0.401091333452182
16 26 0.447693522874428
17 26 0.510920457667161
18 26 0.483703683523464
19 26 0.512000412718998
20 26 0.55017241205513
21 26 0.461489461227494
22 26 0.379346955703034
23 26 0.381734274585239
24 26 0.370271355505619
25 26 0.354401511075797
26 26 0.354940293810051
27 26 0.233177053130009
28 26 0.19873138380641
29 26 0.245340466581168
30 26 0.196510450064865
1 27 0.558902086410806
2 27 0.597873103706907
3 27 0.626561050402258
4 27 0.614413926802679
5 27 0.500357860659826
6 27 0.434448361738819
7 27 0.335769077001661
8 27 0.429944624773545
9 27 0.435332093964322
10 27 0.428494553580412
11 27 0.500553099348869
12 27 0.464000609905827
13 27 0.466738172282635
14 27 0.42201690756065
15 27 0.39413449085366
16 27 0.484846051981746
17 27 0.514756029079421
18 27 0.507794768542397
19 27 0.476410661550325
20 27 0.430515726870533
21 27 0.395661015710945
22 27 0.376566535394335
23 27 0.299227332561028
24 27 0.255489541126594
25 27 0.264191892197387
26 27 0.257503816079984
27 27 0.224574673984225
28 27 0.159264969806733
29 27 0.186318959050905
30 27 0.188602768387624
1 28 0.591464418042857
2 28 0.583278063317524
3 28 0.631540662327315
4 28 0.577133721330086
5 28 0.513956969448051
6 28 0.420306696919522
7 28 0.425273677811658
8 28 0.416725565892806
9 28 0.402750743966859
10 28 0.355915554179962
11 28 0.444762764349517
12 28 0.457018807612284
13 28 0.432095906532729
14 28 0.461672594633325
15 28 0.415182928581295
16 28 0.507086784900106
17 28 0.445234580388637
18 28 0.452340347204653
19 28 0.423446623405435
20 28 0.339993319249365
21 28 0.337999596166319
22 28 0.281093398283137
23 28 0.254755373758787
24 28 0.26760235664813
25 28 0.212507802903559
26 28 0.203637114853279
27 28 0.198035125563825
28 28 0.13983520857932
29 28 0.11974801956101
30 28 0.127130351541848
1 29 0.644600053946418
2 29 0.599223436571155
3 29 0.561829517490885
4 29 0.560578624245437
5 29 0.484889175378731
6 29 0.423583398124756
7 29 0.356941872197735
8 29 0.366232313200267
9 29 0.353100918175711
10 29 0.367638377335938
11 29 0.44491616564734
12 29 0.372263288783285
13 29 0.391564639914893
14 29 0.426991516499434
15 29 0.395813713968779
16 29 0.429778347291573
17 29 0.412338426098144
18 29 0.422332803057963
19 29 0.353907337840263
20 29 0.235872915208161
21 29 0.313400201265922
22 29 0.227446475650487
23 29 0.23507257750841
24 29 0.163501723699474
25 29 0.181758914527477
26 29 0.107954089853113
27 29 0.173610194187045
28 29 0.102669893306462
29 29 0.0879801997492867
30 29 0
1 30 0.595420110647151
2 30 0.605137289519346
3 30 0.63417342547993
4 30 0.570514329401953
5 30 0.494955894888047
6 30 0.492634021706897
7 30 0.489295417761025
8 30 0.372879387086014
9 30 0.346563471909051
10 30 0.395317802464218
11 30 0.357955770712887
12 30 0.350404451333493
13 30 0.420517298165888
14 30 0.428148582096767
15 30 0.414624018921717
16 30 0.441386164545668
17 30 0.356260907858885
18 30 0.402746615914197
19 30 0.345649959572086
20 30 0.317338224974056
21 30 0.202328975895593
22 30 0.152383727312209
23 30 0.16348517250121
24 30 0.178269259953009
25 30 0.11263071610122
26 30 0.18171282577749
27 30 0.168731880124127
28 30 0.0491636935609904
29 30 0.0647389925409811
30 30 0.0410096257478841
