## Supplementary material for "To disperse or compete? Coevolution of traits leads to a limited number of reproductive strategies": Rasters used: raster018.csv

x "y" "K"
1 1 0.41461922700799
2 1 0.452610761092867
3 1 0.481491924508912
4 1 0.479837092473534
5 1 0.424798012422196
6 1 0.458206950371484
7 1 0.436768888646798
8 1 0.461209450970348
9 1 0.542453093393094
10 1 0.542014258337633
11 1 0.498634011987127
12 1 0.509299114957913
13 1 0.647569918035707
14 1 0.796887094203816
15 1 0.808711002489943
16 1 0.828182193483304
17 1 0.762908944593572
18 1 0.765947839822001
19 1 0.745211080307354
20 1 0.745661164641612
21 1 0.837648402028583
22 1 0.829280742171075
23 1 0.856365950290365
24 1 0.917755276304853
25 1 0.904179761268104
26 1 0.898617410062582
27 1 0.894850478196292
28 1 0.903314689559947
29 1 0.918012650632654
30 1 0.960563641720824
1 2 0.392902094507732
2 2 0.416359506180886
3 2 0.526709173003473
4 2 0.559677809551043
5 2 0.477150776530211
6 2 0.457793834731569
7 2 0.421719515044732
8 2 0.545058375003615
9 2 0.637645803594596
10 2 0.559618737333365
11 2 0.524473875012875
12 2 0.506186303403918
13 2 0.620470477041597
14 2 0.739487108946856
15 2 0.73420153753108
16 2 0.732719370546594
17 2 0.684574979740963
18 2 0.7085153657073
19 2 0.678447226514614
20 2 0.75876689989473
21 2 0.795289868825964
22 2 0.777479367198297
23 2 0.78000730469183
24 2 0.897267321077132
25 2 0.925834155440849
26 2 0.955063045234365
27 2 0.849622286527407
28 2 0.946118927978692
29 2 0.949573033638438
30 2 1
1 3 0.456882317374313
2 3 0.437747416135884
3 3 0.437968766955269
4 3 0.454840173932587
5 3 0.475370762532508
6 3 0.449644215280408
7 3 0.439308579456889
8 3 0.560697445139166
9 3 0.600857188607104
10 3 0.558748877277246
11 3 0.518843229961331
12 3 0.595102522582374
13 3 0.65557255891473
14 3 0.637834929240635
15 3 0.631375841620275
16 3 0.593642917565729
17 3 0.590434766130482
18 3 0.579655250193928
19 3 0.655995482846595
20 3 0.680798350865232
21 3 0.769525318800368
22 3 0.821164813882537
23 3 0.801982102732508
24 3 0.880649680819643
25 3 0.942267162660516
26 3 0.941441146392396
27 3 0.891157775414739
28 3 0.885268358560679
29 3 0.88651177979451
30 3 0.962409733506631
1 4 0.432622909184221
2 4 0.390887011349775
3 4 0.463388869992055
4 4 0.440006452341554
5 4 0.386517886557395
6 4 0.440809129351372
7 4 0.427411121960163
8 4 0.505151120127733
9 4 0.515934399584772
10 4 0.518515296899669
11 4 0.586920734395554
12 4 0.628545683034149
13 4 0.62761828096838
14 4 0.569044924060502
15 4 0.585295132306965
16 4 0.559671156316474
17 4 0.587109826462089
18 4 0.50191485750384
19 4 0.629122764167323
20 4 0.699040236548497
21 4 0.744526775306643
22 4 0.724555198163665
23 4 0.799507290080362
24 4 0.799564847637876
25 4 0.844660928222273
26 4 0.767382114735122
27 4 0.82661761423972
28 4 0.879651163538528
29 4 0.862510986706237
30 4 0.945495304219397
1 5 0.47451503112247
2 5 0.424137344958419
3 5 0.475878640607579
4 5 0.39129971936328
5 5 0.339509749986473
6 5 0.341341330412046
7 5 0.334241383057212
8 5 0.329152532519466
9 5 0.486313126591984
10 5 0.533002729705769
11 5 0.539564975649557
12 5 0.536199837279211
13 5 0.606995172977547
14 5 0.714789331572488
15 5 0.667072912971215
16 5 0.623839070679619
17 5 0.577097370197972
18 5 0.616166156922331
19 5 0.679413066764303
20 5 0.660902788026928
21 5 0.665134685626624
22 5 0.702355348457695
23 5 0.715824018584612
24 5 0.66932481091194
25 5 0.688685056924476
26 5 0.673368469058367
27 5 0.786840330623097
28 5 0.744954713938903
29 5 0.808152625937426
30 5 0.85080941523511
1 6 0.414123151893539
2 6 0.40289764502614
3 6 0.456233438780586
4 6 0.449060939824224
5 6 0.330620116387122
6 6 0.405841065971203
7 6 0.396399964962062
8 6 0.384404217993509
9 6 0.451733499164555
10 6 0.452097129438629
11 6 0.478851601101741
12 6 0.473933862894253
13 6 0.534296257501989
14 6 0.643957744431279
15 6 0.682611851644911
16 6 0.598953063313711
17 6 0.616448179604996
18 6 0.698319674575842
19 6 0.756689185455935
20 6 0.704167431596524
21 6 0.673673832647719
22 6 0.644737466680396
23 6 0.669951849409703
24 6 0.622898702417064
25 6 0.599621876874852
26 6 0.669079935409466
27 6 0.599147281804408
28 6 0.662440378635507
29 6 0.714396667082952
30 6 0.704784536119222
1 7 0.488645429520015
2 7 0.477014265474841
3 7 0.567754890159124
4 7 0.579235768521742
5 7 0.503024600958948
6 7 0.400027577777652
7 7 0.404373232725248
8 7 0.371068018609735
9 7 0.416853402681624
10 7 0.418501583944633
11 7 0.502044867519442
12 7 0.462046627318001
13 7 0.553811473217889
14 7 0.58479846504083
15 7 0.634483780335433
16 7 0.719835006046223
17 7 0.675991312637836
18 7 0.697224685313852
19 7 0.765613299363205
20 7 0.734401669327138
21 7 0.722958084426221
22 7 0.620593121980633
23 7 0.580723746280028
24 7 0.630575920414631
25 7 0.589821253644968
26 7 0.588984575597669
27 7 0.612976353075347
28 7 0.666208836124033
29 7 0.661408192295371
30 7 0.69113740485758
1 8 0.599074978065762
2 8 0.584032542481077
3 8 0.65909041424864
4 8 0.615215610122
5 8 0.45346544392037
6 8 0.438741248970507
7 8 0.338245858883854
8 8 0.401687394244167
9 8 0.443496408023076
10 8 0.499551864534021
11 8 0.518947717703569
12 8 0.522205726547647
13 8 0.590153057574725
14 8 0.687632351788725
15 8 0.67995845967
16 8 0.6278144488035
17 8 0.659790308694566
18 8 0.591387472031908
19 8 0.614600552359491
20 8 0.663656241799762
21 8 0.616973538791504
22 8 0.574810580772634
23 8 0.53549070115522
24 8 0.553921352662292
25 8 0.522549565342863
26 8 0.576361753434942
27 8 0.551176293099835
28 8 0.572508502125002
29 8 0.617689268639981
30 8 0.699597116919113
1 9 0.582413891428481
2 9 0.610128860597947
3 9 0.685331972066269
4 9 0.582859073656024
5 9 0.469704369512133
6 9 0.439226184037592
7 9 0.403057166973
8 9 0.419599339410681
9 9 0.433870588080347
10 9 0.404710943183046
11 9 0.490932047702492
12 9 0.583351166577513
13 9 0.640613352490102
14 9 0.698349159419658
15 9 0.696115366565249
16 9 0.72179214206955
17 9 0.614801756495761
18 9 0.608554180977224
19 9 0.629289153376496
20 9 0.650517692132222
21 9 0.566385611830605
22 9 0.573481255603877
23 9 0.596916503071834
24 9 0.530250469243215
25 9 0.520252452917614
26 9 0.582882230194296
27 9 0.552329523482697
28 9 0.569069653052599
29 9 0.597325200748936
30 9 0.578424920067377
1 10 0.528940660979976
2 10 0.648712906893517
3 10 0.60849714921358
4 10 0.626451762054612
5 10 0.577590970714426
6 10 0.437545147696809
7 10 0.42487763132558
8 10 0.459231350177372
9 10 0.469306855437218
10 10 0.437865830402504
11 10 0.521988651409596
12 10 0.558375843842607
13 10 0.686588433034362
14 10 0.748348371489307
15 10 0.703890107546145
16 10 0.672050581157879
17 10 0.698171973245222
18 10 0.669180229979275
19 10 0.715615782871049
20 10 0.571533618242865
21 10 0.5131311407928
22 10 0.605252622440604
23 10 0.525586907539114
24 10 0.568561882306047
25 10 0.561767304749149
26 10 0.560295221710259
27 10 0.594904456566761
28 10 0.61978464043218
29 10 0.628999539576298
30 10 0.596128803465996
1 11 0.560004891196254
2 11 0.651940294519415
3 11 0.624148476859529
4 11 0.627333155375905
5 11 0.599402887286369
6 11 0.540037941405633
7 11 0.452137645390803
8 11 0.474656754238295
9 11 0.487413736570024
10 11 0.441084035648968
11 11 0.584996131596296
12 11 0.659846068713394
13 11 0.714817373259339
14 11 0.722938851609364
15 11 0.720864889671093
16 11 0.66642157880211
17 11 0.718854612586054
18 11 0.669365036458242
19 11 0.672865648479514
20 11 0.647308498962188
21 11 0.591859331366268
22 11 0.549487901461848
23 11 0.611213869261893
24 11 0.594434550894881
25 11 0.577028995908519
26 11 0.514843476462578
27 11 0.546129437368627
28 11 0.614492339765241
29 11 0.576992378627398
30 11 0.662339079900203
1 12 0.486580231227969
2 12 0.578279190677425
3 12 0.691058978376345
4 12 0.665421153156167
5 12 0.610936665036326
6 12 0.498694284917951
7 12 0.498791859750288
8 12 0.454877661312448
9 12 0.499394273302794
10 12 0.482664199963287
11 12 0.549035162671253
12 12 0.596048398302271
13 12 0.646283031893074
14 12 0.73423201560632
15 12 0.718166182702556
16 12 0.614338790100658
17 12 0.61621924717829
18 12 0.629775946224029
19 12 0.595067805112174
20 12 0.55270863879508
21 12 0.579709548598525
22 12 0.568557553992866
23 12 0.599206281363436
24 12 0.604274825503613
25 12 0.592344545864149
26 12 0.566687642298575
27 12 0.640371988491747
28 12 0.650292010376066
29 12 0.6105232709068
30 12 0.680033295541251
1 13 0.518087863249002
2 13 0.582721524691397
3 13 0.661285834620705
4 13 0.669660219764552
5 13 0.545339703877788
6 13 0.505600507056332
7 13 0.453710396365578
8 13 0.566254832958109
9 13 0.598444776168705
10 13 0.528528861926586
11 13 0.56800815301865
12 13 0.62346167214589
13 13 0.697986883539888
14 13 0.765348348791761
15 13 0.716157258923489
16 13 0.652120379310683
17 13 0.61170751627318
18 13 0.565990309070557
19 13 0.547748308281649
20 13 0.582426478471558
21 13 0.56113160825965
22 13 0.672625613295689
23 13 0.5559607353732
24 13 0.559664419626411
25 13 0.55988722198727
26 13 0.627774194605612
27 13 0.622025368026384
28 13 0.64126255317851
29 13 0.625797472395134
30 13 0.636386328620272
1 14 0.435719320462049
2 14 0.538758916543554
3 14 0.663075395175905
4 14 0.641955657819522
5 14 0.625212997352385
6 14 0.517654761201834
7 14 0.556369255650804
8 14 0.59240450790539
9 14 0.582359552935615
10 14 0.617718885283238
11 14 0.567477447832337
12 14 0.645683179666213
13 14 0.645133450538352
14 14 0.773807660307348
15 14 0.771225395161472
16 14 0.729630762688298
17 14 0.643811075183983
18 14 0.617099997465222
19 14 0.584077406864502
20 14 0.627130292412871
21 14 0.64553385810322
22 14 0.667874159050431
23 14 0.567620758930033
24 14 0.456596459176544
25 14 0.536436567760552
26 14 0.564298646050848
27 14 0.564847700459801
28 14 0.607795842465756
29 14 0.596284888433701
30 14 0.512650588827044
1 15 0.279464551141528
2 15 0.503002014495509
3 15 0.556216353941308
4 15 0.641932177516469
5 15 0.555271501281513
6 15 0.553114156269645
7 15 0.57291038690071
8 15 0.51023883417395
9 15 0.562566282033244
10 15 0.567771606723456
11 15 0.604420409418542
12 15 0.67746583106998
13 15 0.661660260374905
14 15 0.678096356131622
15 15 0.685457125199673
16 15 0.697649046574377
17 15 0.710242876963298
18 15 0.755370401402972
19 15 0.684134030320159
20 15 0.655487201255127
21 15 0.695527119928845
22 15 0.61062747688322
23 15 0.490501153655142
24 15 0.392143182273691
25 15 0.431360901310397
26 15 0.463486767294504
27 15 0.54854415665724
28 15 0.631879782110539
29 15 0.52349725332991
30 15 0.503856492556942
1 16 0.237853781725741
2 16 0.410950426385101
3 16 0.549012849823487
4 16 0.648516050521192
5 16 0.590084570011317
6 16 0.568330767489906
7 16 0.532191568971177
8 16 0.578998059209453
9 16 0.483964697951126
10 16 0.455708746081342
11 16 0.490121956371952
12 16 0.551604872619015
13 16 0.616166374798862
14 16 0.636564264830093
15 16 0.633932420003717
16 16 0.675929065531932
17 16 0.706856665571343
18 16 0.633167668637414
19 16 0.66120049321572
20 16 0.673631665536327
21 16 0.700513991704598
22 16 0.580972418012757
23 16 0.464268130711995
24 16 0.459890587586403
25 16 0.469356486208185
26 16 0.464695693105629
27 16 0.490539745813011
28 16 0.623594318457582
29 16 0.502374240388054
30 16 0.496620468500057
1 17 0.188149353051266
2 17 0.294554869166248
3 17 0.468957582550863
4 17 0.536066704520141
5 17 0.657210000038489
6 17 0.54987411207319
7 17 0.587551533365629
8 17 0.456844946544859
9 17 0.476322046999296
10 17 0.358169338499807
11 17 0.491976780821968
12 17 0.618847765735598
13 17 0.637617888086086
14 17 0.630756258027018
15 17 0.747578260865477
16 17 0.737549400908534
17 17 0.708954007780068
18 17 0.647889290940883
19 17 0.593363678691781
20 17 0.680332914513575
21 17 0.710336808818195
22 17 0.593442514600224
23 17 0.560766965994808
24 17 0.549326082652313
25 17 0.529299264411719
26 17 0.557174919955427
27 17 0.59875912029183
28 17 0.592016179671568
29 17 0.621482226511087
30 17 0.613863543576988
1 18 0.0865860648903148
2 18 0.217226898132991
3 18 0.326624406179869
4 18 0.457085273349109
5 18 0.566213291223419
6 18 0.549647560910025
7 18 0.574605642861498
8 18 0.453652757034719
9 18 0.396940248162238
10 18 0.357737087464016
11 18 0.511825972515361
12 18 0.661630412855727
13 18 0.654809812086693
14 18 0.63363853684175
15 18 0.640401605101445
16 18 0.752897684997427
17 18 0.745359260214469
18 18 0.688482519185287
19 18 0.674411391793279
20 18 0.653566672402732
21 18 0.635094415231962
22 18 0.551594919043992
23 18 0.568229069059382
24 18 0.526086692574019
25 18 0.555728299213495
26 18 0.586120283814196
27 18 0.568083537168384
28 18 0.582474429409882
29 18 0.632387927349531
30 18 0.651050798131312
1 19 0.0889636579976443
2 19 0.149302322351335
3 19 0.274795479709221
4 19 0.411999050824808
5 19 0.426098056493155
6 19 0.433585906546082
7 19 0.471915493937652
8 19 0.454107390254653
9 19 0.410136735503473
10 19 0.405314240832985
11 19 0.623662939859216
12 19 0.705075756881124
13 19 0.747930517903042
14 19 0.775471822673306
15 19 0.69776135385619
16 19 0.5882883262856
17 19 0.621240127015975
18 19 0.593614385479873
19 19 0.558062316873923
20 19 0.580826373661838
21 19 0.538428763240638
22 19 0.543423974170904
23 19 0.561798539031886
24 19 0.513413852202708
25 19 0.495614139847133
26 19 0.577625164430233
27 19 0.499920124802099
28 19 0.511403534646091
29 19 0.534890367435387
30 19 0.549600183810503
1 20 0.0622405452936079
2 20 0.143247262780619
3 20 0.227712108897652
4 20 0.296318466161958
5 20 0.392958254442215
6 20 0.376105129665557
7 20 0.459191675081659
8 20 0.432916521973204
9 20 0.534283302437254
10 20 0.595465691547765
11 20 0.653724713267441
12 20 0.734694173024863
13 20 0.780214832649499
14 20 0.782629623570845
15 20 0.755097077196993
16 20 0.670170419180623
17 20 0.599211522925704
18 20 0.56250067459143
19 20 0.416628938184928
20 20 0.456704415642169
21 20 0.489174496701581
22 20 0.512251192260768
23 20 0.520859175899218
24 20 0.508094960572752
25 20 0.512741278612354
26 20 0.500508482914125
27 20 0.502550382741614
28 20 0.53820016553843
29 20 0.54744344633626
30 20 0.575745820466353
1 21 0.0743335515761802
2 21 0.118226544986845
3 21 0.167087377497807
4 21 0.206188873796313
5 21 0.310362435372312
6 21 0.406487985833218
7 21 0.495905588139634
8 21 0.433588816251883
9 21 0.561320015749203
10 21 0.612676040022409
11 21 0.688098901029696
12 21 0.772285457133083
13 21 0.790496506629173
14 21 0.732573219377418
15 21 0.678907015919111
16 21 0.639277883384365
17 21 0.572997192760778
18 21 0.577720835652795
19 21 0.414228239978686
20 21 0.42813972330325
21 21 0.397426295952858
22 21 0.465896360357943
23 21 0.546654875896242
24 21 0.51054243701036
25 21 0.461330914955942
26 21 0.587028277224737
27 21 0.595495287646193
28 21 0.567182373186793
29 21 0.579160094077455
30 21 0.546552473329482
1 22 0.164137218428598
2 22 0.192766089873238
3 22 0.131309770123492
4 22 0.149058220177013
5 22 0.251366755489106
6 22 0.370756562662259
7 22 0.45241725708794
8 22 0.49389846217974
9 22 0.555703048625836
10 22 0.605021723766155
11 22 0.629725108100983
12 22 0.714036058745516
13 22 0.733150168692054
14 22 0.685640951362446
15 22 0.661802052326783
16 22 0.650406315186963
17 22 0.565389842977034
18 22 0.473618324287095
19 22 0.440176279542694
20 22 0.3506776117652
21 22 0.401417266149218
22 22 0.361128832287998
23 22 0.435252242600088
24 22 0.470041938706538
25 22 0.484436533935073
26 22 0.57605751592925
27 22 0.520583827027882
28 22 0.657930876115373
29 22 0.56488621750413
30 22 0.536866690207961
1 23 0.123962334001879
2 23 0.0665909626873652
3 23 0
4 23 0.0946621642874617
5 23 0.256926593921914
6 23 0.39970893517052
7 23 0.487719288235529
8 23 0.477138897699944
9 23 0.523370899484144
10 23 0.561520536301317
11 23 0.623054456910181
12 23 0.753777714930803
13 23 0.726162832190213
14 23 0.70763476292538
15 23 0.638376005396496
16 23 0.67228808547823
17 23 0.577090179521641
18 23 0.490753152747442
19 23 0.45547100592677
20 23 0.428447455499798
21 23 0.304848904127849
22 23 0.408902858157794
23 23 0.398544072553629
24 23 0.371821709573776
25 23 0.457557303651572
26 23 0.481912743459837
27 23 0.499654648706006
28 23 0.502034060355025
29 23 0.533728535928032
30 23 0.432178984353424
1 24 0.102432532791711
2 24 0.10170121567782
3 24 0.171420382671776
4 24 0.239540588934207
5 24 0.373167918643872
6 24 0.404950975025307
7 24 0.532577793291578
8 24 0.513538040055648
9 24 0.491967037268312
10 24 0.476553719908116
11 24 0.573994942973045
12 24 0.679435322113176
13 24 0.710149993269196
14 24 0.657002196632916
15 24 0.654994717391695
16 24 0.618739166815321
17 24 0.606791507386134
18 24 0.528649735383887
19 24 0.487808352634921
20 24 0.469047515746381
21 24 0.388254233560971
22 24 0.2943815174689
23 24 0.345044460350509
24 24 0.339595998388864
25 24 0.39935982182198
26 24 0.469526975684395
27 24 0.450122501033775
28 24 0.474013331398391
29 24 0.501230160358209
30 24 0.512741615874932
1 25 0.19808672389136
2 25 0.181473527096998
3 25 0.271891118793349
4 25 0.329211926726325
5 25 0.344741857526123
6 25 0.376978006673069
7 25 0.447628052876451
8 25 0.518669907359593
9 25 0.565821022721556
10 25 0.453927143041362
11 25 0.515207287254036
12 25 0.692769183514949
13 25 0.740473022911803
14 25 0.702968048569602
15 25 0.612595436460619
16 25 0.58118998355782
17 25 0.54915765064279
18 25 0.535534305270541
19 25 0.513677375993571
20 25 0.500756481523786
21 25 0.420345474947421
22 25 0.340799253151442
23 25 0.393717895880947
24 25 0.373537335623641
25 25 0.39570673637573
26 25 0.354896815627478
27 25 0.372950476252749
28 25 0.422484489701056
29 25 0.539851154488458
30 25 0.553665679119984
1 26 0.19152701053163
2 26 0.268987576781834
3 26 0.24176695473598
4 26 0.314015765092107
5 26 0.365672708953406
6 26 0.370763317878514
7 26 0.414257725001594
8 26 0.53124001441322
9 26 0.546523677922332
10 26 0.552296078938069
11 26 0.575129509148073
12 26 0.57881848335012
13 26 0.623023738107504
14 26 0.704645670704529
15 26 0.612690980155447
16 26 0.543437417724725
17 26 0.487337008878078
18 26 0.500785174347214
19 26 0.469915202053683
20 26 0.407488785944177
21 26 0.325568144140564
22 26 0.281087664346348
23 26 0.332403349029792
24 26 0.394005954813198
25 26 0.317558580326514
26 26 0.409170868085951
27 26 0.330530990569461
28 26 0.363957869374123
29 26 0.517797969599089
30 26 0.580882313173753
1 27 0.166872448319326
2 27 0.191790392620701
3 27 0.252688178811144
4 27 0.268595644305563
5 27 0.322416952931899
6 27 0.27104486109957
7 27 0.374915747873923
8 27 0.450403223583712
9 27 0.476174097966898
10 27 0.571060625154699
11 27 0.553165755700554
12 27 0.667214788774941
13 27 0.665429739286916
14 27 0.660327887287096
15 27 0.587569849436401
16 27 0.4416999379242
17 27 0.528840018111212
18 27 0.552834631087441
19 27 0.520733580977383
20 27 0.432753570777811
21 27 0.339194227506861
22 27 0.255812374416141
23 27 0.253562791851284
24 27 0.275998232427277
25 27 0.391202242616104
26 27 0.308374400577964
27 27 0.289295742536366
28 27 0.366051378279573
29 27 0.483455204958639
30 27 0.576518650472312
1 28 0.175198312258983
2 28 0.197260615078032
3 28 0.167253992084409
4 28 0.233179428262012
5 28 0.268465205086198
6 28 0.297168905594684
7 28 0.364214013761862
8 28 0.399719395425665
9 28 0.513475491956422
10 28 0.542141827904319
11 28 0.613992596059685
12 28 0.637847380291363
13 28 0.620588348630975
14 28 0.619169148766423
15 28 0.616212949338402
16 28 0.541119152706875
17 28 0.524801604070035
18 28 0.55704616817543
19 28 0.535549651508179
20 28 0.48789191756611
21 28 0.414088375086111
22 28 0.368592008161857
23 28 0.375433729274914
24 28 0.36724818121315
25 28 0.322063980294131
26 28 0.334381382411767
27 28 0.378176522403102
28 28 0.445364972816968
29 28 0.451617953760167
30 28 0.430068296925863
1 29 0.167402960946938
2 29 0.19116199001851
3 29 0.192758764487944
4 29 0.258575105237026
5 29 0.251727134999449
6 29 0.286846446144273
7 29 0.339354390825155
8 29 0.446434778761803
9 29 0.536834757404746
10 29 0.615396317999299
11 29 0.586532810346151
12 29 0.675768962859149
13 29 0.626848765372054
14 29 0.617615198793551
15 29 0.615623013740249
16 29 0.594337819948165
17 29 0.579974586155557
18 29 0.639123126802877
19 29 0.646886689054942
20 29 0.555796043367989
21 29 0.442343433309974
22 29 0.474692525679789
23 29 0.471737451672705
24 29 0.434869011913692
25 29 0.451985588958942
26 29 0.473908507316007
27 29 0.414194784681432
28 29 0.40336154024826
29 29 0.390871678745595
30 29 0.364786995085631
1 30 0.174951745534381
2 30 0.188318116764007
3 30 0.215321070917582
4 30 0.20495020254363
5 30 0.219284412375546
6 30 0.290238463871772
7 30 0.311224807402726
8 30 0.402521302145483
9 30 0.471046692534996
10 30 0.530776721191162
11 30 0.588852259898705
12 30 0.682272274969623
13 30 0.637167572699865
14 30 0.610323504803799
15 30 0.592973650530133
16 30 0.636269005694687
17 30 0.648981878422427
18 30 0.566905282475464
19 30 0.605930577705686
20 30 0.584045349768542
21 30 0.563542182246884
22 30 0.584700628214937
23 30 0.554225595456224
24 30 0.521239202465923
25 30 0.566321300808997
26 30 0.550859358498545
27 30 0.449786105264733
28 30 0.391610321090315
29 30 0.305379607526402
30 30 0.33632004902333
