## Supplementary material for "To disperse or compete? Coevolution of traits leads to a limited number of reproductive strategies": Rasters used: raster019.csv

x "y" "K"
1 1 0.194986813901617
2 1 0.202620324595083
3 1 0.423307667483258
4 1 0.411197224112259
5 1 0.605495516328539
6 1 0.600920702461384
7 1 0.73433413832429
8 1 0.733012173180418
9 1 0.825873253161089
10 1 0.716079442215947
11 1 0.839171453420709
12 1 0.692408306149935
13 1 0.744213688026577
14 1 0.705008086913373
15 1 0.799497203921413
16 1 0.744920074517887
17 1 0.657148360444519
18 1 0.743293727322245
19 1 0.739845583621702
20 1 0.751762459430535
21 1 0.809760829379348
22 1 0.795617585219015
23 1 0.711340952689886
24 1 0.765494549039455
25 1 0.74331363757257
26 1 0.714952767570843
27 1 0.589352405077518
28 1 0.42097667506893
29 1 0.437629188234444
30 1 0.329878365799647
1 2 0.11481994667365
2 2 0.198406771747002
3 2 0.210821550681748
4 2 0.389080026767103
5 2 0.468371001418165
6 2 0.572372258110418
7 2 0.722861668015714
8 2 0.782306155771598
9 2 0.83245208758914
10 2 0.764267359733671
11 2 0.865341641803985
12 2 0.845925892767488
13 2 0.862995763592579
14 2 0.776461936120763
15 2 0.748740144548445
16 2 0.768822050830078
17 2 0.578131181292816
18 2 0.6501559289655
19 2 0.678465587700393
20 2 0.711685795097508
21 2 0.722901514439922
22 2 0.66890916859213
23 2 0.627878563471869
24 2 0.633315036937744
25 2 0.605713751210814
26 2 0.619283489081023
27 2 0.489189038185923
28 2 0.409313662654755
29 2 0.242512979432173
30 2 0.236535959259984
1 3 0.138894350151962
2 3 0.0685706078829191
3 3 0.224353732519697
4 3 0.304009026356972
5 3 0.438586361767246
6 3 0.533965651012211
7 3 0.708759049609302
8 3 0.757505644644681
9 3 0.755079989623283
10 3 0.757536614538296
11 3 0.914224097372853
12 3 0.963368952620727
13 3 0.951982731211767
14 3 1
15 3 0.853011115984912
16 3 0.744937135297239
17 3 0.669907182445744
18 3 0.650864888587525
19 3 0.606256128547365
20 3 0.644625296180632
21 3 0.682309345658496
22 3 0.616956907265847
23 3 0.68773547428162
24 3 0.713456422928801
25 3 0.544298812657564
26 3 0.525150924655643
27 3 0.428985647919223
28 3 0.414497635000342
29 3 0.30388617924731
30 3 0.201244762917301
1 4 0
2 4 0.196107402053836
3 4 0.174784544237303
4 4 0.249838874604429
5 4 0.415650614389578
6 4 0.467921246691152
7 4 0.630973081406765
8 4 0.75498177767952
9 4 0.78251093084052
10 4 0.770689196064336
11 4 0.889201731855879
12 4 0.969575654382956
13 4 0.874246456136098
14 4 0.880180013081681
15 4 0.885420391953515
16 4 0.73537839494973
17 4 0.714646433424446
18 4 0.632736231898885
19 4 0.68725185521399
20 4 0.654081438552737
21 4 0.635323243805447
22 4 0.60806428363406
23 4 0.750450035465357
24 4 0.630507973556931
25 4 0.578608095470378
26 4 0.585479547277271
27 4 0.546922271673024
28 4 0.475756174671288
29 4 0.446118585422409
30 4 0.277864033117407
1 5 0.0196065533858906
2 5 0.173944994995662
3 5 0.253499669958019
4 5 0.262734394622325
5 5 0.39146394546701
6 5 0.431490876353444
7 5 0.661905899582421
8 5 0.630142895445852
9 5 0.680642991891072
10 5 0.752001323100128
11 5 0.876364178450454
12 5 0.865237286207344
13 5 0.815301384496284
14 5 0.784185682489794
15 5 0.688559898463648
16 5 0.691419898761682
17 5 0.63838894292871
18 5 0.639002514677211
19 5 0.783478547009909
20 5 0.733107457326467
21 5 0.656684834730863
22 5 0.557257405422746
23 5 0.65515498896051
24 5 0.608500829528524
25 5 0.579220186356704
26 5 0.581471046384637
27 5 0.547253684274335
28 5 0.394905783248109
29 5 0.342518624793702
30 5 0.282474476771665
1 6 0.0708467201841413
2 6 0.172877614536669
3 6 0.205494453633938
4 6 0.25281131307074
5 6 0.333683927271466
6 6 0.395774979372867
7 6 0.525638710920548
8 6 0.604955536944328
9 6 0.672511002063653
10 6 0.734946924558662
11 6 0.718651040622165
12 6 0.757649090771757
13 6 0.7472412553541
14 6 0.815057834567944
15 6 0.703863727495515
16 6 0.656594475977066
17 6 0.619440854564115
18 6 0.703617783790494
19 6 0.741624678501717
20 6 0.693029347156586
21 6 0.721208226462126
22 6 0.673408490504033
23 6 0.658557129754429
24 6 0.581465314580154
25 6 0.717230595831071
26 6 0.709444112849193
27 6 0.492488309979829
28 6 0.382074198394374
29 6 0.294295264443205
30 6 0.2551395102573
1 7 0.108139434466794
2 7 0.246097001349871
3 7 0.243149221778933
4 7 0.234469323837012
5 7 0.254080669551416
6 7 0.472246984019565
7 7 0.566270298871505
8 7 0.626027274802598
9 7 0.641182205044466
10 7 0.761185938253077
11 7 0.799404140322917
12 7 0.697122690939124
13 7 0.755986021531003
14 7 0.799444921990613
15 7 0.687345671304293
16 7 0.604128054303265
17 7 0.677774206737316
18 7 0.60528509858052
19 7 0.60770403194034
20 7 0.66639730761412
21 7 0.719497914432696
22 7 0.728337051960762
23 7 0.681894353395649
24 7 0.652242473378632
25 7 0.653119174606329
26 7 0.736410574383249
27 7 0.609074837676991
28 7 0.384718743792872
29 7 0.314908699038011
30 7 0.227625729003553
1 8 0.0694796051088368
2 8 0.179235729096812
3 8 0.207704532176435
4 8 0.240801684615709
5 8 0.387965294942149
6 8 0.448772572228036
7 8 0.458039581625178
8 8 0.679371550449823
9 8 0.64828115831907
10 8 0.783619998265646
11 8 0.745705324519432
12 8 0.753588899577693
13 8 0.681496479629134
14 8 0.715693369997168
15 8 0.636144743921967
16 8 0.602156341100104
17 8 0.717599952594505
18 8 0.639565990144041
19 8 0.620736667105017
20 8 0.665672357951972
21 8 0.81656119539897
22 8 0.790385096834955
23 8 0.716273795959256
24 8 0.74552731632992
25 8 0.790443862278354
26 8 0.764667343032156
27 8 0.65855460540751
28 8 0.461132014137052
29 8 0.436192877347915
30 8 0.32168902131119
1 9 0.109190961097415
2 9 0.164475544761324
3 9 0.188345670079248
4 9 0.223128344629143
5 9 0.312761227261976
6 9 0.37407047942178
7 9 0.432809421738417
8 9 0.65333539364721
9 9 0.654722558877605
10 9 0.665486613945479
11 9 0.708479653558218
12 9 0.674074022848929
13 9 0.553586936996645
14 9 0.633157129563124
15 9 0.578244205631782
16 9 0.535584541264895
17 9 0.665855517934887
18 9 0.743193637660154
19 9 0.753762437290877
20 9 0.847107175082659
21 9 0.853732581141719
22 9 0.806814761017741
23 9 0.771183597040886
24 9 0.811706592265729
25 9 0.763798528081248
26 9 0.633747540913468
27 9 0.540748687761453
28 9 0.551781460184494
29 9 0.411659215328282
30 9 0.371456658095921
1 10 0.213236176262368
2 10 0.209530265020666
3 10 0.206021230440565
4 10 0.263750231465796
5 10 0.304427163299433
6 10 0.328355659173338
7 10 0.356633824159794
8 10 0.418194109268174
9 10 0.430677317988039
10 10 0.662292932194543
11 10 0.618815275683941
12 10 0.516570501147104
13 10 0.475618611371372
14 10 0.574123159088921
15 10 0.610998671929838
16 10 0.650896698358164
17 10 0.698918290786279
18 10 0.857654872243054
19 10 0.778770668609358
20 10 0.890591925387995
21 10 0.914926844985572
22 10 0.781800879854616
23 10 0.761383941681057
24 10 0.709289549040393
25 10 0.643998401611534
26 10 0.52982186121218
27 10 0.407540199260463
28 10 0.560078326911366
29 10 0.495918460604313
30 10 0.416522287135606
1 11 0.216650523205365
2 11 0.216112741079479
3 11 0.177187857261992
4 11 0.269350981393235
5 11 0.247621483167906
6 11 0.314380800063148
7 11 0.266463780248957
8 11 0.318896926371779
9 11 0.398980616419213
10 11 0.546480184141621
11 11 0.58852829335937
12 11 0.551185469821305
13 11 0.511611517188326
14 11 0.564538815376732
15 11 0.611643355127456
16 11 0.628536550920573
17 11 0.676516503937496
18 11 0.766977973398158
19 11 0.856728409247174
20 11 0.867175112729584
21 11 0.827427036521934
22 11 0.821052475867689
23 11 0.815190582759568
24 11 0.711033509243354
25 11 0.638295374924724
26 11 0.497704600081758
27 11 0.507035686617914
28 11 0.583599415626985
29 11 0.471019804602058
30 11 0.3850080430661
1 12 0.0860845947443275
2 12 0.105072922164348
3 12 0.159613070364181
4 12 0.146714592897086
5 12 0.284398485015657
6 12 0.349722991641094
7 12 0.178947087708832
8 12 0.264162470919571
9 12 0.403459556340124
10 12 0.518860383672445
11 12 0.626676987378042
12 12 0.544307630471869
13 12 0.672194779154105
14 12 0.619953206392314
15 12 0.656536821753369
16 12 0.65243128795833
17 12 0.707020752056587
18 12 0.789266394073598
19 12 0.899088361146799
20 12 0.894737651752177
21 12 0.886486599764544
22 12 0.923303171418285
23 12 0.832182292834417
24 12 0.716945543587198
25 12 0.644779517015486
26 12 0.627133950183335
27 12 0.546935594543557
28 12 0.464141769533097
29 12 0.408932750662461
30 12 0.357404481173884
1 13 0.0786464060223517
2 13 0.135103157395298
3 13 0.168590857778857
4 13 0.171320627829628
5 13 0.149397832324337
6 13 0.144848075342479
7 13 0.0903263695703777
8 13 0.234711137550268
9 13 0.394536609503381
10 13 0.529002829970778
11 13 0.589642738228155
12 13 0.533588578803628
13 13 0.468898129401782
14 13 0.542152332250476
15 13 0.665324104815527
16 13 0.707005281176907
17 13 0.611931642284368
18 13 0.761103135579586
19 13 0.864466511784202
20 13 0.907416403308116
21 13 0.779933776066263
22 13 0.834558110875166
23 13 0.727430949946467
24 13 0.755614728486363
25 13 0.584855062832991
26 13 0.496460290632901
27 13 0.466190516054882
28 13 0.434058221663829
29 13 0.350200701335604
30 13 0.284492299602362
1 14 0.148585658086581
2 14 0.203338027649521
3 14 0.279999434962269
4 14 0.225676902825417
5 14 0.168685409534892
6 14 0.154619020261989
7 14 0.138880173716321
8 14 0.244647352421976
9 14 0.352283709473259
10 14 0.477670896223692
11 14 0.544781035369651
12 14 0.472932888738297
13 14 0.502112257033584
14 14 0.54753098490096
15 14 0.533175302714908
16 14 0.631811856604448
17 14 0.6765952485844
18 14 0.743602569555713
19 14 0.714228454735037
20 14 0.716312918531133
21 14 0.760701793449348
22 14 0.785594986317589
23 14 0.691906315846892
24 14 0.569077568498718
25 14 0.598337924399815
26 14 0.536511673924533
27 14 0.462741563576057
28 14 0.441395219219773
29 14 0.388654089126598
30 14 0.298429610245226
1 15 0.0852747180928537
2 15 0.12442355044509
3 15 0.194760014935337
4 15 0.231038277397247
5 15 0.152550640650952
6 15 0.223998541180486
7 15 0.196124758306466
8 15 0.284734239514297
9 15 0.230506271305987
10 15 0.342763861491198
11 15 0.454037862680874
12 15 0.481265781911309
13 15 0.435698178722902
14 15 0.392972157131889
15 15 0.451712210918601
16 15 0.626324689051116
17 15 0.673768422726719
18 15 0.699515519990447
19 15 0.675408062567309
20 15 0.689823200177729
21 15 0.615207229838171
22 15 0.636187703907889
23 15 0.571257989447738
24 15 0.450341860944387
25 15 0.585000386045745
26 15 0.547586670929871
27 15 0.501503665314286
28 15 0.495280300793225
29 15 0.491759438638488
30 15 0.439439113492241
1 16 0.199649836424597
2 16 0.265728783040234
3 16 0.202408597474089
4 16 0.296627337569544
5 16 0.280681045120915
6 16 0.284137563235717
7 16 0.276542429222623
8 16 0.216681498698603
9 16 0.217533805746519
10 16 0.28354475153234
11 16 0.36747678853549
12 16 0.376180482512676
13 16 0.428241927814444
14 16 0.444114176847402
15 16 0.561257055014051
16 16 0.628091925522213
17 16 0.625545175407616
18 16 0.737303185399103
19 16 0.789416876310835
20 16 0.723775643053532
21 16 0.681093529916316
22 16 0.471805100872388
23 16 0.435799132764581
24 16 0.562880400300018
25 16 0.530746659899615
26 16 0.494239456349671
27 16 0.484743101534757
28 16 0.511284977508423
29 16 0.495027077401763
30 16 0.474016004578895
1 17 0.159651139314286
2 17 0.210624506057193
3 17 0.235401525475268
4 17 0.373956787477287
5 17 0.356090363159352
6 17 0.392526389971257
7 17 0.289163525018462
8 17 0.198957149191398
9 17 0.349657395645217
10 17 0.307480355464616
11 17 0.270913099483432
12 17 0.289661756797314
13 17 0.38121249334996
14 17 0.446848515176445
15 17 0.515676581540102
16 17 0.525594738076026
17 17 0.680777764856796
18 17 0.665459031729315
19 17 0.777256549735238
20 17 0.743561823705239
21 17 0.509475272803122
22 17 0.449362687002567
23 17 0.469235659468196
24 17 0.517141950321176
25 17 0.473339675780522
26 17 0.492156029204994
27 17 0.480883297799354
28 17 0.59344310164778
29 17 0.516242090867604
30 17 0.474412003663623
1 18 0.215790911439589
2 18 0.254102400560862
3 18 0.311553837429173
4 18 0.315704263171265
5 18 0.420068723837537
6 18 0.380092285819946
7 18 0.284978814703786
8 18 0.276445294450012
9 18 0.270643042945867
10 18 0.318149083123623
11 18 0.367483398624951
12 18 0.312319231955717
13 18 0.388677444690824
14 18 0.416225102708327
15 18 0.438755203615974
16 18 0.378447750348218
17 18 0.55443389514034
18 18 0.676611627496313
19 18 0.681979221928385
20 18 0.631118738132293
21 18 0.515196436328324
22 18 0.449759143122466
23 18 0.407724126976079
24 18 0.384811676351328
25 18 0.426111501164841
26 18 0.468489318251574
27 18 0.49418611962414
28 18 0.642592982676273
29 18 0.646986156878824
30 18 0.52919644893865
1 19 0.174101590709351
2 19 0.213345599120332
3 19 0.2735370170791
4 19 0.336745829174718
5 19 0.377480157268574
6 19 0.445370102733468
7 19 0.299626908434831
8 19 0.167704391038745
9 19 0.213426384878721
10 19 0.39727817296818
11 19 0.436352597215445
12 19 0.393325796401067
13 19 0.424362732704543
14 19 0.4685234865847
15 19 0.477278783446641
16 19 0.335852006408434
17 19 0.444900824212964
18 19 0.591010381622259
19 19 0.591777820706157
20 19 0.546693458751479
21 19 0.510666826454564
22 19 0.487111594950552
23 19 0.256722636763374
24 19 0.314691961940804
25 19 0.489567955400848
26 19 0.515979904490847
27 19 0.463544048491641
28 19 0.555038712025708
29 19 0.708882704274275
30 19 0.563459982330021
1 20 0.299442582068793
2 20 0.256330232984063
3 20 0.351505637380732
4 20 0.393714326245638
5 20 0.439419078105078
6 20 0.351981372048908
7 20 0.381593371591487
8 20 0.3667047324647
9 20 0.423078732380817
10 20 0.521028077962798
11 20 0.593487960238003
12 20 0.418373591659387
13 20 0.483804998842854
14 20 0.590634052919509
15 20 0.539496882547113
16 20 0.597353871407732
17 20 0.535123035053857
18 20 0.540254634503475
19 20 0.525277003293641
20 20 0.527070330514172
21 20 0.568618986456959
22 20 0.497941407131146
23 20 0.395868577325419
24 20 0.417040231751239
25 20 0.454992276847428
26 20 0.620758541735359
27 20 0.56252129419174
28 20 0.563387663863869
29 20 0.705334739830458
30 20 0.586393036754513
1 21 0.39437271660638
2 21 0.375887870050948
3 21 0.441502684083273
4 21 0.445049790570232
5 21 0.392011214060003
6 21 0.352588546703614
7 21 0.472552893525098
8 21 0.537825993306221
9 21 0.551776220131164
10 21 0.511777651204611
11 21 0.539808556948446
12 21 0.419544351209041
13 21 0.427384657454626
14 21 0.619670133896276
15 21 0.649846015429375
16 21 0.577214565713699
17 21 0.519506576876918
18 21 0.642123048041801
19 21 0.63501754124304
20 21 0.621532814530652
21 21 0.639324249735013
22 21 0.59600087139678
23 21 0.620625389757152
24 21 0.528409800592645
25 21 0.474321776981506
26 21 0.645861507124566
27 21 0.642190183110305
28 21 0.639663064144217
29 21 0.557053503823363
30 21 0.631433467503971
1 22 0.480293811635989
2 22 0.467227159062698
3 22 0.45707198843953
4 22 0.489858637203765
5 22 0.433777789900521
6 22 0.488860832979992
7 22 0.489574219655365
8 22 0.629982917886562
9 22 0.633837536241684
10 22 0.579755259235468
11 22 0.54320770511018
12 22 0.529740349977378
13 22 0.467735653157128
14 22 0.598645510203857
15 22 0.68528109410171
16 22 0.677979837172162
17 22 0.595032499885599
18 22 0.747920215791521
19 22 0.770072137666374
20 22 0.793529170830165
21 22 0.70725035595134
22 22 0.646344123103653
23 22 0.550193690284274
24 22 0.608879279110831
25 22 0.56514661737749
26 22 0.633549154993194
27 22 0.68878856416395
28 22 0.639018645437279
29 22 0.594334328032642
30 22 0.629557191509422
1 23 0.579546924812629
2 23 0.582888717297948
3 23 0.453286475667519
4 23 0.517597977733815
5 23 0.562244680480716
6 23 0.513678562231372
7 23 0.494045844233166
8 23 0.535318598554446
9 23 0.580076800116875
10 23 0.509021265911682
11 23 0.571638445648578
12 23 0.605715638192276
13 23 0.573653778670211
14 23 0.605521221635063
15 23 0.656312622723856
16 23 0.724510880085859
17 23 0.699008802887001
18 23 0.847010124609413
19 23 0.873245917612155
20 23 0.841559857406394
21 23 0.669842928694721
22 23 0.649178503535385
23 23 0.658958087634883
24 23 0.62393006947937
25 23 0.704673235154174
26 23 0.72662528733847
27 23 0.79430624154507
28 23 0.789685411556911
29 23 0.77301859669624
30 23 0.664428523256497
1 24 0.605913690281066
2 24 0.700085030653399
3 24 0.58741825341383
4 24 0.500238854177573
5 24 0.585284487430299
6 24 0.535060655795213
7 24 0.503514410388119
8 24 0.549250320051857
9 24 0.623023509898042
10 24 0.586335066229208
11 24 0.524676598386096
12 24 0.60162243625736
13 24 0.553293151515033
14 24 0.506123171080508
15 24 0.618395867590808
16 24 0.66833118037481
17 24 0.720630233418871
18 24 0.826088341739913
19 24 0.934393997974842
20 24 0.8513537814703
21 24 0.692703637550732
22 24 0.636263921487569
23 24 0.688616361859354
24 24 0.716930926308856
25 24 0.822189587398889
26 24 0.799243489251843
27 24 0.913376946595805
28 24 0.894579422776986
29 24 0.710844365486121
30 24 0.740110142267879
1 25 0.685616027640503
2 25 0.566124667244268
3 25 0.570876526288539
4 25 0.504153500596603
5 25 0.559151609112066
6 25 0.542823647127896
7 25 0.5653074523737
8 25 0.536447516961669
9 25 0.582014878528208
10 25 0.575374738576662
11 25 0.57545714449632
12 25 0.610576331244022
13 25 0.608744536047941
14 25 0.51398928641033
15 25 0.56933593410554
16 25 0.60454081368675
17 25 0.57264860737309
18 25 0.660840434707955
19 25 0.802756810919215
20 25 0.772429554922403
21 25 0.75220235136199
22 25 0.683553306081311
23 25 0.664409998727954
24 25 0.72809600286299
25 25 0.787318441055039
26 25 0.881240272562268
27 25 0.911342050942026
28 25 0.870297061336438
29 25 0.830961561355443
30 25 0.730519975237745
1 26 0.6152569449008
2 26 0.50590406104116
3 26 0.40280858496752
4 26 0.568335242587833
5 26 0.641498498361391
6 26 0.591552913838267
7 26 0.525616851633161
8 26 0.447790649276926
9 26 0.537060496840495
10 26 0.530548333887295
11 26 0.451936086387143
12 26 0.534848454987489
13 26 0.63013612261682
14 26 0.580584611215562
15 26 0.460677056909579
16 26 0.533547387943721
17 26 0.558332872435099
18 26 0.652151380792305
19 26 0.704483837246774
20 26 0.725504930786175
21 26 0.677837714019079
22 26 0.719052121127462
23 26 0.624803059831798
24 26 0.767775334053136
25 26 0.823012165633103
26 26 0.888111942833943
27 26 0.898015746038477
28 26 0.888181717288767
29 26 0.786812855032943
30 26 0.769136476697071
1 27 0.419341312938774
2 27 0.384710506483887
3 27 0.332438144009691
4 27 0.300164452693239
5 27 0.4980694831866
6 27 0.500141302691739
7 27 0.430583445865246
8 27 0.335135888165528
9 27 0.383653787117253
10 27 0.481254704959427
11 27 0.437583021399361
12 27 0.358165749530861
13 27 0.452927287647839
14 27 0.510416945789131
15 27 0.527708115012171
16 27 0.512417724440398
17 27 0.564304897125753
18 27 0.613344345743038
19 27 0.685217179105459
20 27 0.62102461696184
21 27 0.630799511137411
22 27 0.692319288836203
23 27 0.729947447786857
24 27 0.835510339214708
25 27 0.842045823028586
26 27 0.767265526779396
27 27 0.791884063120304
28 27 0.759336073856424
29 27 0.843571624451687
30 27 0.796411698789184
1 28 0.396752149790282
2 28 0.275605595455609
3 28 0.255321499631778
4 28 0.233837758983637
5 28 0.369039174222756
6 28 0.309628866643433
7 28 0.40503154248314
8 28 0.348103294175636
9 28 0.332070862088601
10 28 0.237092961673721
11 28 0.253952277999229
12 28 0.212677606143747
13 28 0.267206078457837
14 28 0.363944418891432
15 28 0.352009480647942
16 28 0.468799600140801
17 28 0.527178452527942
18 28 0.595954807464588
19 28 0.580952584895705
20 28 0.510135692519354
21 28 0.576506256112333
22 28 0.602144631941124
23 28 0.627979734742205
24 28 0.734154076623242
25 28 0.835720281775909
26 28 0.728993441175794
27 28 0.816768662133669
28 28 0.799463719005048
29 28 0.772273366003
30 28 0.838436389466428
1 29 0.224794865060321
2 29 0.130311305407608
3 29 0.205664094946584
4 29 0.199168855356723
5 29 0.279439392241303
6 29 0.292957112298821
7 29 0.247066497053546
8 29 0.255596468267434
9 29 0.275350522017827
10 29 0.242064411544247
11 29 0.24389874645739
12 29 0.163158398910374
13 29 0.212908807460788
14 29 0.365953389714628
15 29 0.386893168923495
16 29 0.422716046716325
17 29 0.513111863625295
18 29 0.44807156487836
19 29 0.453070309039657
20 29 0.441710626820381
21 29 0.515796962483719
22 29 0.599756469260679
23 29 0.666774613357213
24 29 0.647325692483983
25 29 0.7308333214799
26 29 0.694170127632983
27 29 0.802575008875016
28 29 0.834796014497727
29 29 0.836985829694715
30 29 0.812882766553129
1 30 0.139749323148356
2 30 0.180246068683705
3 30 0.142803984083271
4 30 0.174935445731758
5 30 0.211695105186549
6 30 0.169003911221455
7 30 0.262035425028072
8 30 0.193424642665361
9 30 0.124376641962627
10 30 0.233917883969541
11 30 0.294590293097862
12 30 0.347394537583303
13 30 0.321763252526161
14 30 0.32912937481993
15 30 0.364154944934268
16 30 0.457333014023781
17 30 0.468380076409858
18 30 0.529838444973094
19 30 0.522365162575012
20 30 0.515491987527988
21 30 0.542994430783667
22 30 0.56827667936309
23 30 0.646321895760839
24 30 0.634208815465259
25 30 0.631546941396739
26 30 0.651339637948346
27 30 0.755900309376419
28 30 0.779138339282287
29 30 0.851344512170121
30 30 0.801556910255432
