## Supplementary material for "To disperse or compete? Coevolution of traits leads to a limited number of reproductive strategies": Rasters used: raster020.csv

x "y" "K"
1 1 0.22213356046038
2 1 0.275034375597602
3 1 0.317630947707966
4 1 0.321270677578173
5 1 0.361606508509398
6 1 0.398952481391985
7 1 0.343384232108497
8 1 0.341492968289221
9 1 0.359430501556856
10 1 0.332151680974906
11 1 0.294825122448744
12 1 0.309938360243449
13 1 0.216864313913096
14 1 0.235301749426755
15 1 0.294059119106186
16 1 0.285365668513179
17 1 0.294078367309049
18 1 0.279022896778529
19 1 0.242613538030592
20 1 0.279196332992313
21 1 0.352298294871037
22 1 0.323149864247803
23 1 0.424243357438236
24 1 0.388797553348787
25 1 0.427009623694041
26 1 0.446243389818209
27 1 0.361240562426191
28 1 0.548809513237834
29 1 0.420973110767453
30 1 0.409785943703518
1 2 0.268194054650122
2 2 0.20927102391208
3 2 0.248473481453376
4 2 0.284077649970965
5 2 0.329593852516594
6 2 0.331075321380497
7 2 0.32563184087467
8 2 0.356463932920329
9 2 0.312153704277669
10 2 0.353229449946879
11 2 0.403808301298969
12 2 0.35039630181876
13 2 0.324394177285832
14 2 0.27736541119004
15 2 0.284794935581285
16 2 0.345836742813544
17 2 0.364079725130113
18 2 0.340090059344596
19 2 0.338009054765158
20 2 0.332511480122051
21 2 0.36386670278343
22 2 0.336441458703559
23 2 0.44249990595596
24 2 0.479979616386401
25 2 0.445796170001177
26 2 0.466857066053338
27 2 0.45378779620781
28 2 0.468226869342623
29 2 0.490561715099164
30 2 0.455415022302147
1 3 0.232447833741256
2 3 0.264996406929255
3 3 0.325460381774169
4 3 0.267341114552231
5 3 0.286558778677298
6 3 0.32407214210178
7 3 0.368162309788307
8 3 0.3749318071827
9 3 0.327912617364173
10 3 0.380126449293273
11 3 0.380581516809098
12 3 0.37590863454091
13 3 0.375186425517409
14 3 0.320083292680091
15 3 0.306862044662346
16 3 0.359279615166481
17 3 0.371177188191767
18 3 0.400714273421418
19 3 0.395873589661432
20 3 0.303415597122455
21 3 0.369879457403439
22 3 0.489615032455553
23 3 0.522262220602194
24 3 0.5199651245861
25 3 0.454901761467135
26 3 0.458093630319673
27 3 0.44064374326818
28 3 0.484800616896699
29 3 0.501538550927426
30 3 0.434214566087805
1 4 0.268171387413669
2 4 0.341128333282153
3 4 0.315731812965702
4 4 0.367533482850354
5 4 0.321526210909879
6 4 0.348216345907535
7 4 0.383114312733389
8 4 0.389323358936966
9 4 0.471275377459069
10 4 0.514212993065132
11 4 0.518595611824339
12 4 0.505233312892827
13 4 0.44617155387767
14 4 0.358113373472384
15 4 0.391785770452522
16 4 0.448134561982477
17 4 0.40857086211141
18 4 0.477717289861012
19 4 0.465025326912418
20 4 0.425135103375865
21 4 0.514200078579388
22 4 0.521754829764212
23 4 0.590399202389667
24 4 0.602787914142916
25 4 0.567373396329718
26 4 0.578537614743482
27 4 0.554365235462498
28 4 0.549573965825063
29 4 0.615254651719845
30 4 0.490946652304349
1 5 0.363602616307184
2 5 0.416164009163234
3 5 0.411218269575837
4 5 0.404229270507334
5 5 0.400989433610039
6 5 0.394447051584717
7 5 0.45410982051893
8 5 0.48499974556664
9 5 0.516255921487909
10 5 0.510201419468922
11 5 0.552554235415763
12 5 0.586956225674326
13 5 0.499899758762063
14 5 0.392705072515312
15 5 0.384639100341289
16 5 0.372706809222369
17 5 0.510797468370363
18 5 0.470092159766014
19 5 0.490849832517165
20 5 0.506625455506458
21 5 0.603801572660998
22 5 0.56512300820258
23 5 0.567641577940297
24 5 0.644787253414237
25 5 0.598068347836103
26 5 0.683028899532583
27 5 0.651303391331548
28 5 0.684997508346178
29 5 0.674331829244179
30 5 0.643553610387422
1 6 0.308240989439153
2 6 0.456182588744243
3 6 0.478532595479016
4 6 0.4922081706898
5 6 0.520715696583895
6 6 0.380424512512315
7 6 0.491868631029917
8 6 0.454252354212384
9 6 0.462561391508997
10 6 0.486579447780923
11 6 0.525804715317592
12 6 0.53180300440207
13 6 0.469948566764225
14 6 0.419807731545464
15 6 0.477206537917368
16 6 0.468810059622564
17 6 0.490241877596874
18 6 0.524358584416269
19 6 0.515057277398946
20 6 0.610132937307942
21 6 0.596733372060976
22 6 0.555357487574236
23 6 0.615598105305651
24 6 0.708895093264683
25 6 0.703564642568916
26 6 0.615462583835515
27 6 0.660785929203158
28 6 0.695913588803036
29 6 0.769634350675772
30 6 0.784182785890282
1 7 0.367714474619222
2 7 0.458582383544977
3 7 0.509876025647505
4 7 0.484907998159146
5 7 0.48648984176759
6 7 0.446391455835973
7 7 0.470823432746657
8 7 0.469401088785599
9 7 0.42321686901106
10 7 0.488968717639783
11 7 0.478916034836337
12 7 0.46374067206603
13 7 0.450225144224164
14 7 0.466337872406405
15 7 0.480256621739696
16 7 0.43470038857726
17 7 0.529137491330511
18 7 0.518931997203373
19 7 0.591778050463036
20 7 0.556871014877271
21 7 0.58252289798027
22 7 0.585650064441555
23 7 0.606154106236329
24 7 0.75113479342064
25 7 0.646612641860592
26 7 0.690864402298002
27 7 0.645933844994676
28 7 0.729531227898535
29 7 0.827531552766379
30 7 0.867058867153701
1 8 0.406021190942303
2 8 0.439056693008898
3 8 0.530765296996047
4 8 0.441146890679579
5 8 0.459613925521467
6 8 0.440896475158098
7 8 0.410216533192307
8 8 0.430888138989792
9 8 0.390063689209063
10 8 0.510238332809057
11 8 0.565193528939093
12 8 0.489496986110278
13 8 0.445024927067012
14 8 0.511316343739903
15 8 0.462749215158246
16 8 0.428088067291571
17 8 0.492077776852961
18 8 0.484080613408613
19 8 0.538478620846159
20 8 0.58666397047891
21 8 0.543804021154604
22 8 0.55816600169821
23 8 0.634277759073889
24 8 0.61540281360761
25 8 0.635138052450062
26 8 0.641898185478063
27 8 0.657479366130701
28 8 0.745707547668719
29 8 0.847760881242253
30 8 0.852331867425238
1 9 0.496708694233587
2 9 0.475826694245146
3 9 0.482022493605217
4 9 0.450418130184116
5 9 0.416330488407722
6 9 0.392566875733138
7 9 0.417022234533356
8 9 0.426686405909283
9 9 0.457609593475209
10 9 0.487803313002296
11 9 0.5128399826181
12 9 0.508074664790218
13 9 0.519188259918368
14 9 0.478817725357043
15 9 0.454356365502079
16 9 0.436098137066329
17 9 0.390560086916021
18 9 0.535893583053273
19 9 0.538022831613028
20 9 0.552282630154869
21 9 0.482846402033689
22 9 0.517761052674886
23 9 0.621213240147888
24 9 0.588362917397072
25 9 0.582742421145861
26 9 0.607476749867104
27 9 0.632440096571447
28 9 0.711312279097072
29 9 0.783280448322904
30 9 0.800140484737332
1 10 0.495080856313061
2 10 0.391867653834101
3 10 0.465135384709973
4 10 0.388896378737663
5 10 0.416406941635803
6 10 0.372910420903667
7 10 0.445329033689959
8 10 0.438650283649495
9 10 0.471479370474744
10 10 0.431421834766676
11 10 0.462529281025541
12 10 0.532672955380266
13 10 0.521784529842192
14 10 0.492416814533758
15 10 0.407231875852288
16 10 0.369405055014118
17 10 0.381987384100603
18 10 0.526316787862528
19 10 0.490334092395593
20 10 0.49772489909562
21 10 0.503370384470719
22 10 0.462255557717961
23 10 0.570860158666152
24 10 0.548148363324635
25 10 0.567455849990125
26 10 0.605745828132604
27 10 0.655063309454312
28 10 0.728986551898552
29 10 0.732735152586981
30 10 0.733255904632172
1 11 0.466498480549338
2 11 0.473604881922286
3 11 0.468880962632968
4 11 0.40862987773977
5 11 0.352694544432728
6 11 0.404367137045015
7 11 0.461142293103813
8 11 0.495060425842714
9 11 0.491025286701787
10 11 0.406741189850208
11 11 0.435480762437521
12 11 0.506867383740689
13 11 0.511350606384616
14 11 0.539499834771491
15 11 0.407384424090164
16 11 0.39793151870878
17 11 0.395500676695751
18 11 0.415123308453265
19 11 0.45087074556139
20 11 0.495556961825601
21 11 0.397187657447432
22 11 0.499796218828086
23 11 0.488681932404175
24 11 0.543483822911071
25 11 0.62168959508563
26 11 0.685505282353965
27 11 0.727639872001977
28 11 0.799491463295729
29 11 0.698708520220015
30 11 0.740038452841077
1 12 0.538516234827661
2 12 0.55022795862789
3 12 0.522382800741529
4 12 0.558420016052653
5 12 0.470874751100145
6 12 0.501729587706656
7 12 0.440970078808886
8 12 0.448820813080627
9 12 0.443404174992533
10 12 0.412225730664354
11 12 0.521755708334067
12 12 0.585859208552454
13 12 0.477070364859946
14 12 0.506080659882988
15 12 0.459471017925485
16 12 0.458134747366517
17 12 0.449336310541468
18 12 0.483749701481151
19 12 0.415564995318665
20 12 0.347319678475636
21 12 0.264079025554388
22 12 0.387311729065799
23 12 0.478136818377502
24 12 0.382583340645392
25 12 0.496057062397972
26 12 0.604461061902858
27 12 0.592085023763766
28 12 0.694792494463106
29 12 0.667067353561655
30 12 0.759555604129287
1 13 0.641190296461429
2 13 0.651173477588957
3 13 0.643622880846033
4 13 0.585760416565207
5 13 0.494269034716403
6 13 0.498830546893641
7 13 0.558869972492713
8 13 0.478559770034956
9 13 0.450971803242057
10 13 0.469234657151959
11 13 0.507811829177866
12 13 0.567889197557927
13 13 0.518691680429471
14 13 0.553220377108029
15 13 0.539788691565922
16 13 0.52924368065612
17 13 0.543829450308154
18 13 0.382257933553235
19 13 0.34603789674805
20 13 0.342232872649546
21 13 0.240772324374435
22 13 0.342788176635464
23 13 0.408294423727688
24 13 0.426755585539533
25 13 0.40992975433482
26 13 0.48819522844694
27 13 0.596342671456796
28 13 0.633816633074193
29 13 0.647927134631918
30 13 0.71494573556288
1 14 0.754002748062681
2 14 0.766909366500197
3 14 0.738451251360096
4 14 0.781345674552781
5 14 0.652271593865303
6 14 0.637491861355491
7 14 0.54963310277104
8 14 0.502441118583656
9 14 0.50561965969135
10 14 0.542154914314963
11 14 0.492944770215437
12 14 0.545629897940768
13 14 0.5025022119598
14 14 0.573902978518115
15 14 0.581245908900845
16 14 0.578007931553062
17 14 0.491093170598684
18 14 0.433582870195789
19 14 0.339244126862406
20 14 0.29973480844588
21 14 0.282410432670212
22 14 0.294078849692813
23 14 0.313310010007045
24 14 0.457451639444277
25 14 0.445739983940784
26 14 0.427988693432001
27 14 0.48446189808113
28 14 0.634173282185614
29 14 0.636673300137262
30 14 0.653539209913908
1 15 0.844021812280208
2 15 0.81502269093607
3 15 0.862689510234344
4 15 0.847433961310785
5 15 0.70231669857242
6 15 0.63439780644855
7 15 0.53567380670527
8 15 0.472168535033474
9 15 0.558371547048048
10 15 0.538103128174333
11 15 0.589310195801672
12 15 0.592165003194208
13 15 0.597215693685594
14 15 0.594770492528773
15 15 0.632639773596236
16 15 0.573623970122974
17 15 0.494172156258514
18 15 0.433203259700805
19 15 0.293014815122792
20 15 0.334681713214447
21 15 0.293652332872588
22 15 0.321768552611549
23 15 0.282798686505978
24 15 0.355954491675442
25 15 0.398018487447115
26 15 0.370474993214146
27 15 0.41256926917687
28 15 0.522086966739807
29 15 0.631680110634698
30 15 0.699835354857459
1 16 0.92527038864286
2 16 0.886590951550113
3 16 0.849217786692833
4 16 0.810421862018707
5 16 0.791106929612883
6 16 0.685231796022442
7 16 0.552400768876567
8 16 0.570005636428001
9 16 0.569026482433992
10 16 0.520762217378796
11 16 0.582286971715827
12 16 0.64854477490525
13 16 0.664173596872804
14 16 0.647087268881967
15 16 0.658125255193131
16 16 0.570138672303728
17 16 0.510231548569866
18 16 0.380099707472169
19 16 0.366138607521248
20 16 0.339518042456937
21 16 0.351881477569666
22 16 0.380572101171761
23 16 0.31988900063699
24 16 0.344009783413446
25 16 0.392002529782263
26 16 0.416000867309098
27 16 0.401305703080075
28 16 0.45226594953964
29 16 0.537651583949738
30 16 0.595784207176578
1 17 0.928177148235473
2 17 0.91494529252712
3 17 0.979654759100313
4 17 0.89594881712673
5 17 0.884312220088481
6 17 0.729822683283582
7 17 0.672340907878895
8 17 0.629072647462693
9 17 0.599491818964043
10 17 0.606640018093095
11 17 0.613114448292162
12 17 0.666208521473367
13 17 0.680891420298374
14 17 0.669161338566211
15 17 0.693639637701274
16 17 0.642436120401143
17 17 0.45944574523983
18 17 0.423690328922112
19 17 0.390424652831832
20 17 0.351634470840721
21 17 0.368835695540156
22 17 0.339753949390527
23 17 0.330191530975197
24 17 0.343947070874954
25 17 0.370938285453788
26 17 0.375765929304823
27 17 0.349392322993517
28 17 0.286904896624399
29 17 0.394162945404312
30 17 0.503793305002781
1 18 0.906747134628896
2 18 0.931775845349013
3 18 1
4 18 0.924744288115823
5 18 0.866090764026572
6 18 0.817450794169021
7 18 0.728584222462514
8 18 0.644903437735954
9 18 0.683617781615253
10 18 0.600173963583601
11 18 0.605993610991347
12 18 0.671488509578453
13 18 0.687644157248926
14 18 0.638884519976753
15 18 0.699388222139722
16 18 0.735417280056245
17 18 0.609662486584955
18 18 0.516119932050054
19 18 0.45563812891388
20 18 0.343026116839725
21 18 0.345763264939275
22 18 0.325531286574463
23 18 0.319912553261114
24 18 0.307775654590552
25 18 0.288202954456327
26 18 0.250047090054303
27 18 0.347944012322858
28 18 0.314001706290159
29 18 0.26917486126994
30 18 0.36569057634206
1 19 0.993457420534835
2 19 0.942234624410821
3 19 0.913949120908555
4 19 0.856713938539547
5 19 0.876254527541093
6 19 0.811766087209081
7 19 0.735677449665002
8 19 0.653443574570849
9 19 0.598508774015596
10 19 0.593823323003965
11 19 0.652677491652671
12 19 0.655180248733528
13 19 0.697729002287179
14 19 0.664055344575702
15 19 0.763945620583235
16 19 0.755224043908987
17 19 0.656090387308504
18 19 0.632577160229736
19 19 0.643170325175975
20 19 0.520012991004807
21 19 0.379278534969325
22 19 0.33159509451668
23 19 0.313983943565879
24 19 0.255526680400314
25 19 0.272527639982295
26 19 0.249171763466009
27 19 0.316554462842748
28 19 0.280926438263489
29 19 0.220175222989866
30 19 0.297183342007707
1 20 0.896531972080058
2 20 0.898684738637123
3 20 0.942260660366789
4 20 0.945460148583398
5 20 0.888115590693097
6 20 0.77781549023284
7 20 0.700961707687335
8 20 0.617715274002675
9 20 0.591301115156301
10 20 0.570876631693779
11 20 0.635721200750766
12 20 0.591544497375811
13 20 0.696294368700177
14 20 0.70886893244902
15 20 0.723886558073384
16 20 0.775807617852849
17 20 0.727052802885801
18 20 0.629325089902594
19 20 0.594544600165943
20 20 0.522418762532672
21 20 0.457818545692131
22 20 0.391101484654462
23 20 0.274436910117872
24 20 0.196908474095058
25 20 0.323314492819459
26 20 0.314980173372328
27 20 0.26859335761238
28 20 0.314980876934738
29 20 0.334164513317784
30 20 0.287887363385002
1 21 0.838928648940145
2 21 0.899844268938508
3 21 0.899070733146705
4 21 0.939190121641529
5 21 0.844195226898162
6 21 0.749502958270901
7 21 0.72931676173954
8 21 0.62037212895151
9 21 0.608182076712794
10 21 0.573602328205484
11 21 0.618359957868885
12 21 0.569343887121885
13 21 0.602944488664154
14 21 0.670839279871088
15 21 0.663458645810084
16 21 0.71140455749662
17 21 0.66200530958046
18 21 0.679371905504215
19 21 0.617643734490805
20 21 0.583952572913619
21 21 0.44277377741006
22 21 0.353443206278827
23 21 0.257995382205842
24 21 0.253443120984034
25 21 0.322419638675377
26 21 0.373925473161915
27 21 0.377342003622551
28 21 0.372355082122133
29 21 0.349008446496438
30 21 0.292108991599226
1 22 0.73502893116233
2 22 0.757067917273273
3 22 0.796421353104324
4 22 0.849408750284181
5 22 0.799888630749956
6 22 0.826877031306455
7 22 0.814196201126081
8 22 0.73383180464688
9 22 0.767116196477674
10 22 0.646717028164931
11 22 0.632087433670308
12 22 0.590238602687433
13 22 0.521061192183334
14 22 0.600810957712964
15 22 0.625142324592327
16 22 0.655625351166896
17 22 0.724203056287557
18 22 0.610020103892795
19 22 0.632067440000464
20 22 0.601381005262259
21 22 0.384996917916252
22 22 0.296725951613038
23 22 0.243101424024593
24 22 0.278970383467445
25 22 0.323983223903879
26 22 0.396912072327749
27 22 0.354094758634847
28 22 0.321881157728249
29 22 0.379168787698323
30 22 0.33303771021562
1 23 0.596531222979217
2 23 0.707844150485625
3 23 0.755618064495395
4 23 0.777134194437822
5 23 0.76310932715713
6 23 0.766640093274775
7 23 0.785447003150433
8 23 0.733659988655274
9 23 0.705186176270435
10 23 0.62672159286508
11 23 0.618353772545266
12 23 0.549368948362904
13 23 0.56300448220051
14 23 0.457301303319434
15 23 0.474810282145189
16 23 0.601100831229263
17 23 0.6284761653566
18 23 0.661515046943036
19 23 0.576573514438806
20 23 0.491155004279095
21 23 0.34691167796247
22 23 0.210460182111194
23 23 0.212818017306769
24 23 0.266580535940162
25 23 0.263335541200253
26 23 0.320544803734005
27 23 0.326355043593231
28 23 0.316359831570102
29 23 0.343944426662985
30 23 0.403484623400441
1 24 0.612945347027029
2 24 0.650834978524368
3 24 0.670961132856193
4 24 0.67762325366589
5 24 0.697538331617896
6 24 0.736658920411724
7 24 0.683178302306748
8 24 0.65146262964829
9 24 0.716305877930169
10 24 0.585667635066786
11 24 0.594339523633262
12 24 0.570459903416393
13 24 0.564563216846844
14 24 0.508753069421473
15 24 0.522584922518845
16 24 0.577039199035594
17 24 0.590035542418861
18 24 0.588564786166829
19 24 0.560404981993643
20 24 0.416853219467261
21 24 0.283640832824068
22 24 0.258747687140644
23 24 0.261544260767179
24 24 0.262179078787024
25 24 0.327637466022953
26 24 0.294253284680747
27 24 0.335259376639822
28 24 0.335743581072423
29 24 0.377455122715745
30 24 0.401298504743923
1 25 0.615036827430439
2 25 0.653815478622254
3 25 0.629261694016524
4 25 0.681500729782698
5 25 0.683038465589445
6 25 0.68912203042687
7 25 0.619757262510446
8 25 0.56797560149842
9 25 0.665999867496489
10 25 0.596709577704657
11 25 0.582772373622822
12 25 0.526520084425246
13 25 0.512579286324667
14 25 0.547984720825737
15 25 0.557178768655953
16 25 0.556438657726157
17 25 0.53812758177548
18 25 0.516434135704129
19 25 0.47983859087333
20 25 0.430941434837646
21 25 0.340840263611501
22 25 0.192095932537868
23 25 0.230572144276872
24 25 0.245027566779959
25 25 0.283867959094771
26 25 0.279809788040862
27 25 0.265574527382812
28 25 0.290625576116425
29 25 0.343927448627308
30 25 0.286462391929629
1 26 0.664840911508462
2 26 0.652170175255085
3 26 0.566773645864238
4 26 0.585292440604273
5 26 0.580389001863584
6 26 0.542379640707071
7 26 0.509787777115741
8 26 0.472290739327668
9 26 0.565817246129744
10 26 0.561815911377894
11 26 0.552038026438937
12 26 0.452791752088425
13 26 0.533771555974849
14 26 0.619322227529617
15 26 0.494257507470396
16 26 0.504609698518099
17 26 0.459202010660164
18 26 0.479243854360784
19 26 0.444376512682581
20 26 0.441968662502502
21 26 0.378568437260677
22 26 0.327658745040018
23 26 0.294290538309868
24 26 0.299274758491664
25 26 0.286282129572894
26 26 0.277294653329171
27 26 0.21676126013924
28 26 0.298967306230211
29 26 0.286747138793552
30 26 0.294258459037173
1 27 0.687695511698564
2 27 0.690287744604366
3 27 0.525838542542151
4 27 0.498077601460753
5 27 0.526300580343282
6 27 0.50250570548288
7 27 0.40958008045489
8 27 0.405858764769261
9 27 0.428770647695852
10 27 0.436783396228129
11 27 0.391297271893759
12 27 0.487782808446242
13 27 0.54397888317719
14 27 0.519954887856992
15 27 0.446591508958744
16 27 0.476619347042796
17 27 0.411298773168477
18 27 0.473142571643339
19 27 0.466021412808737
20 27 0.416244084387152
21 27 0.318141544875246
22 27 0.366008494815183
23 27 0.321999707761916
24 27 0.309219066810973
25 27 0.248157562159608
26 27 0.247506182680966
27 27 0.235448213562945
28 27 0.193673421033787
29 27 0.193518868084076
30 27 0.280121999633533
1 28 0.662541219077032
2 28 0.609519134167836
3 28 0.486098855600795
4 28 0.4561697978825
5 28 0.441765963173418
6 28 0.4396890092579
7 28 0.342723550855636
8 28 0.358458108411109
9 28 0.38289910027882
10 28 0.33717358722709
11 28 0.333808861314527
12 28 0.492384880550279
13 28 0.504390408223305
14 28 0.552657417152559
15 28 0.511477276563015
16 28 0.412214178587046
17 28 0.336117850719328
18 28 0.451713423508917
19 28 0.4259169406937
20 28 0.40094992582804
21 28 0.260833664302076
22 28 0.289576690696104
23 28 0.22382496766161
24 28 0.259393886794369
25 28 0.192831647548875
26 28 0.191734380224002
27 28 0.149582759175599
28 28 0.16364842971697
29 28 0.126586031872045
30 28 0.145758795819367
1 29 0.582410277003175
2 29 0.528285811460243
3 29 0.513640339840559
4 29 0.407573850315918
5 29 0.388225038099152
6 29 0.33974792558352
7 29 0.33636185140105
8 29 0.341231877152734
9 29 0.367768619209169
10 29 0.277502865846577
11 29 0.352237248110575
12 29 0.47669840735724
13 29 0.538693727037756
14 29 0.519597552110488
15 29 0.449950507597041
16 29 0.439704362004394
17 29 0.432378612408606
18 29 0.388851953766849
19 29 0.407917236593567
20 29 0.328191944555288
21 29 0.248335455968173
22 29 0.202621895240039
23 29 0.198988737008959
24 29 0.244500447635005
25 29 0.188335614190594
26 29 0.185518058204904
27 29 0.0931051563419771
28 29 0.0279553405274883
29 29 0.0723168998984238
30 29 0.104730355011083
1 30 0.595332018238782
2 30 0.479954428577976
3 30 0.458934865150597
4 30 0.459386789978587
5 30 0.357926957577974
6 30 0.408606404239241
7 30 0.407534747912109
8 30 0.311211656145816
9 30 0.322114407676097
10 30 0.311834109905526
11 30 0.402456116929566
12 30 0.430546434711297
13 30 0.452334040197082
14 30 0.424330534005346
15 30 0.404369369636759
16 30 0.362976021953825
17 30 0.378647354356441
18 30 0.347550265156265
19 30 0.318081452362738
20 30 0.288665022704186
21 30 0.20582308165047
22 30 0.131643029368885
23 30 0.223409281367918
24 30 0.20495015422148
25 30 0.14477771818531
26 30 0.124696408427285
27 30 0.0253083318404515
28 30 0
29 30 0.0407070964917793
30 30 0.0451430268714869
