## Supplementary material for "To disperse or compete? Coevolution of traits leads to a limited number of reproductive strategies": Rasters used: raster001.csv

x "y" "K"
1 1 0.672836278762726
2 1 0.596555693132535
3 1 0.480110209071266
4 1 0.467180795751433
5 1 0.560397216619687
6 1 0.741575547919661
7 1 0.608319644842449
8 1 0.70855755399322
9 1 0.31288410708828
10 1 0.583555384856676
11 1 0.696030844543341
12 1 0.533929236866402
13 1 0.529317101037433
14 1 0.362581936979046
15 1 0.307713437543929
16 1 0.544821322149649
17 1 0.559383895426768
18 1 0.432567908911412
19 1 0.556153562188263
20 1 0.469797314616667
21 1 0.448364217712599
22 1 0.193294993271206
23 1 0.525125496961411
24 1 0.476158947564343
25 1 0.456032763636256
26 1 0.821874909797781
27 1 0.25262289883914
28 1 0.663497536126014
29 1 0.619319979360493
30 1 0.476660279516379
1 2 0.407610416397859
2 2 0.62892092853634
3 2 0.340306840845297
4 2 0.64398080942969
5 2 0.420509177865038
6 2 0.466996053070356
7 2 0.318911061070274
8 2 0.43527463525124
9 2 0.581412730003488
10 2 0.68717791630089
11 2 0.375259373922289
12 2 0.658905112227981
13 2 0.439296564366838
14 2 0.505594943366277
15 2 0.516761279766914
16 2 0.432662678583836
17 2 0.33399468920306
18 2 0.553707498650973
19 2 0.53713801112742
20 2 0.455698122742292
21 2 0.526475848859972
22 2 0.474541440893951
23 2 0.569394322627022
24 2 0.401392474232025
25 2 0.571283050966589
26 2 0
27 2 0.153296172627624
28 2 0.51074233825708
29 2 0.377953703030678
30 2 0.610239528505003
1 3 0.363908980104338
2 3 0.489027881126952
3 3 0.586412341450239
4 3 0.343854519124264
5 3 0.666964899281794
6 3 0.259998566724191
7 3 0.470761484146542
8 3 0.331969988108085
9 3 0.511586935156171
10 3 0.71340689307124
11 3 0.620308529512334
12 3 0.446711192806606
13 3 0.750858793969291
14 3 0.410195338469195
15 3 0.276450100879401
16 3 0.377781526677196
17 3 0.524308942255534
18 3 0.412033635811597
19 3 0.594444803209262
20 3 0.613555673710317
21 3 0.579861225498812
22 3 0.716652009792238
23 3 0.590645254246323
24 3 0.419618071486284
25 3 0.481907489501398
26 3 0.332914744250178
27 3 0.489641588567742
28 3 0.55757172797791
29 3 0.551553729676303
30 3 0.356577275029192
1 4 0.655037997687312
2 4 0.470112996816768
3 4 0.294651601475692
4 4 0.522584005563638
5 4 0.693155912938179
6 4 0.337437180278198
7 4 0.123109240064949
8 4 0.251719368751436
9 4 0.765180929994009
10 4 0.405569654326108
11 4 0.405930675938106
12 4 0.505317804734336
13 4 0.182891320330699
14 4 0.56371391926005
15 4 0.209571711634638
16 4 0.35733795878043
17 4 0.314771556289641
18 4 0.738975460563422
19 4 0.390073249958425
20 4 0.344712653910321
21 4 0.357259354893985
22 4 0.343512761820132
23 4 0.5551630613192
24 4 0.279417542434572
25 4 0.239846528129347
26 4 0.619126697937888
27 4 0.616645827685687
28 4 0.3472325244255
29 4 0.507890391862379
30 4 0.716588845534137
1 5 0.414283310580923
2 5 0.355759683286746
3 5 0.448925816557354
4 5 0.46050063495961
5 5 0.474828132821956
6 5 0.577792423046584
7 5 0.333011849622698
8 5 0.442476108935303
9 5 0.382960656853636
10 5 0.342985630258751
11 5 0.627015071192643
12 5 0.448652404548751
13 5 0.588039019215614
14 5 0.396575686425501
15 5 0.481379237180338
16 5 0.299055307236553
17 5 0.492933685768455
18 5 0.742076967939656
19 5 0.361369308925705
20 5 0.417985936555991
21 5 0.487820383161582
22 5 0.367097340970089
23 5 0.379854415821033
24 5 0.375904481928975
25 5 0.639001060191675
26 5 0.79359921878957
27 5 0.397956159731821
28 5 0.481666188128675
29 5 0.655019816807852
30 5 0.390621795211146
1 6 0.460736306109959
2 6 0.562617864486187
3 6 0.947790790971188
4 6 0.623568970041167
5 6 0.466318864319603
6 6 0.595621642858744
7 6 0.415075513227105
8 6 0.662144441055761
9 6 0.494652150991691
10 6 0.498207994856221
11 6 0.293216424062982
12 6 0.514550250845265
13 6 0.432956042397117
14 6 0.426304348497991
15 6 0.52203995253773
16 6 0.580046977729188
17 6 0.42294254462244
18 6 0.396325891870872
19 6 0.434392533050689
20 6 0.416350028567744
21 6 0.317450086393606
22 6 0.716945619411972
23 6 0.329510162169021
24 6 0.281424234176228
25 6 0.327489641749072
26 6 0.545035440881787
27 6 0.657577209603563
28 6 0.421715121944982
29 6 0.269856220137994
30 6 0.466750024585812
1 7 0.349841186424654
2 7 0.513883361515033
3 7 0.573378011578046
4 7 0.549434942254789
5 7 0.400548029972259
6 7 0.35597651385414
7 7 0.326858755025137
8 7 0.326740222514489
9 7 0.538395279119253
10 7 0.532751232192071
11 7 0.771088721086735
12 7 0.505057349628036
13 7 0.605929231567516
14 7 0.56762961519932
15 7 0.814342840316354
16 7 0.429232512304058
17 7 0.623510761176605
18 7 0.499457882348567
19 7 0.556696164379201
20 7 0.520861656324246
21 7 0.273867222604531
22 7 0.397699506625663
23 7 0.376911644664327
24 7 0.460444284310738
25 7 0.619966172926527
26 7 0.485768107836979
27 7 0.374961069779395
28 7 0.376130050308331
29 7 0.386247520961913
30 7 0.330870490772734
1 8 0.378678290102763
2 8 0.490473031353792
3 8 0.604177110977477
4 8 0.580635110365681
5 8 1
6 8 0.492768280039981
7 8 0.445752911792566
8 8 0.335506211714898
9 8 0.279940827370553
10 8 0.398151970581131
11 8 0.365098170905535
12 8 0.630479375313789
13 8 0.390545395297893
14 8 0.231949884340773
15 8 0.52461141740793
16 8 0.519413775321162
17 8 0.356574322146393
18 8 0.371299656814455
19 8 0.323654001281327
20 8 0.493414993402149
21 8 0.429953834340348
22 8 0.500008903328667
23 8 0.576408203974334
24 8 0.455462650163251
25 8 0.462369206021497
26 8 0.247185869456858
27 8 0.565717374796314
28 8 0.554103216668691
29 8 0.574314584659391
30 8 0.543928990715685
1 9 0.283903740485062
2 9 0.334041984394252
3 9 0.62505008418972
4 9 0.682037881196439
5 9 0.378502132210614
6 9 0.215123632885056
7 9 0.493744638207802
8 9 0.439541360942567
9 9 0.463985962548736
10 9 0.277722517552059
11 9 0.214214042033882
12 9 0.589204882188658
13 9 0.337259822969907
14 9 0.687672921717334
15 9 0.460535735038915
16 9 0.582548616966537
17 9 0.525654597853652
18 9 0.402311744211874
19 9 0.613956249016255
20 9 0.479264302019937
21 9 0.74705307821127
22 9 0.437783352984373
23 9 0.455912188817537
24 9 0.559933308978674
25 9 0.379688985835546
26 9 0.641584443875169
27 9 0.636447334645293
28 9 0.300852720621999
29 9 0.211310821923089
30 9 0.653485427642345
1 10 0.345068574846654
2 10 0.50996502325647
3 10 0.620356941914214
4 10 0.43856296657097
5 10 0.667810908162192
6 10 0.508670545191792
7 10 0.538360338328433
8 10 0.590444679632268
9 10 0.576374701988588
10 10 0.456551060154898
11 10 0.272971106074587
12 10 0.570054441421365
13 10 0.546093889356116
14 10 0.316311646571803
15 10 0.547454703424735
16 10 0.294884793053447
17 10 0.462074292794327
18 10 0.533169079945509
19 10 0.676087251162204
20 10 0.379313830645108
21 10 0.825394681045073
22 10 0.392065627458358
23 10 0.245422662699652
24 10 0.591356544627358
25 10 0.546501530879617
26 10 0.561490778856964
27 10 0.378554601027716
28 10 0.412842928065368
29 10 0.370443284444275
30 10 0.42926017765315
1 11 0.552914446424589
2 11 0.59031330098202
3 11 0.624280136094227
4 11 0.425660001756491
5 11 0.639366885270982
6 11 0.651829362053127
7 11 0.531699089864738
8 11 0.371768574351789
9 11 0.454006175696796
10 11 0.28061151715181
11 11 0.644603425514171
12 11 0.731372205308652
13 11 0.843913229371348
14 11 0.26718791526693
15 11 0.637382835974647
16 11 0.432753906207497
17 11 0.544364219530582
18 11 0.549199370809228
19 11 0.363685796151876
20 11 0.458025442588391
21 11 0.329102485005288
22 11 0.480390945302225
23 11 0.744666509062279
24 11 0.580685688442219
25 11 0.248308078099338
26 11 0.467026780058963
27 11 0.568130352639557
28 11 0.515630071642337
29 11 0.34401392551639
30 11 0.449649670744515
1 12 0.153999399363256
2 12 0.262756921468922
3 12 0.155499897405696
4 12 0.450929254087802
5 12 0.479032761501488
6 12 0.290270009911196
7 12 0.440656707169357
8 12 0.399431232525614
9 12 0.345822671874009
10 12 0.415507402321961
11 12 0.620839305268303
12 12 0.317164389135369
13 12 0.531934533185365
14 12 0.341317028449784
15 12 0.291300805127895
16 12 0.371037979507314
17 12 0.521120282463191
18 12 0.542173368518203
19 12 0.299689859665093
20 12 0.464701354014704
21 12 0.518228737913157
22 12 0.405092335631477
23 12 0.724630873191242
24 12 0.277126443803488
25 12 0.445821536480327
26 12 0.435171643869417
27 12 0.487430141543362
28 12 0.434841790206597
29 12 0.55703038472087
30 12 0.369627999415268
1 13 0.399517719493913
2 13 0.513747350528001
3 13 0.443260208921194
4 13 0.482537008484686
5 13 0.257286027506824
6 13 0.464526162208508
7 13 0.418343728134006
8 13 0.719101816729089
9 13 0.455461206893457
10 13 0.252186351451563
11 13 0.543349656115758
12 13 0.547619189692738
13 13 0.276960581368403
14 13 0.331918845759899
15 13 0.374983421165443
16 13 0.307245224288531
17 13 0.59990716602686
18 13 0.513916850984291
19 13 0.209628685885545
20 13 0.500195860649691
21 13 0.51513321269289
22 13 0.593307045890084
23 13 0.628075272465161
24 13 0.594834625095403
25 13 0.526868905773202
26 13 0.41613309274214
27 13 0.332015156165212
28 13 0.501405096140754
29 13 0.491857953825959
30 13 0.514122879095347
1 14 0.720394572689532
2 14 0.39996907471613
3 14 0.485625305734729
4 14 0.613006164445609
5 14 0.367136535410251
6 14 0.580523909046377
7 14 0.321069223989674
8 14 0.292340264301904
9 14 0.32846436557216
10 14 0.270364643671366
11 14 0.525295030106423
12 14 0.40357068323448
13 14 0.510789149682543
14 14 0.315645951321994
15 14 0.495427807946759
16 14 0.538971065058095
17 14 0.657470867045418
18 14 0.368628909461768
19 14 0.720509831064652
20 14 0.211792171157401
21 14 0.554999465936095
22 14 0.461011517753873
23 14 0.580953444491526
24 14 0.452753477262649
25 14 0.474189676414107
26 14 0.489961611292046
27 14 0.490399369440765
28 14 0.52088055025688
29 14 0.413883906736747
30 14 0.607523616430287
1 15 0.541304380402678
2 15 0.668028678041189
3 15 0.413899312988539
4 15 0.782109683806467
5 15 0.531514669336959
6 15 0.419575358919842
7 15 0.214206925269431
8 15 0.543802455797058
9 15 0.433539245125734
10 15 0.516361166404026
11 15 0.380272187900424
12 15 0.328006740826498
13 15 0.448209886631146
14 15 0.735023295601654
15 15 0.583007790904689
16 15 0.660488927531208
17 15 0.413741148923249
18 15 0.562739117766491
19 15 0.452220237891078
20 15 0.209156176874682
21 15 0.715878519142241
22 15 0.674720155784788
23 15 0.299423732717238
24 15 0.479911873524372
25 15 0.133427469680606
26 15 0.533820352435226
27 15 0.70928539990702
28 15 0.285855826369089
29 15 0.605867329375888
30 15 0.655647076054634
1 16 0.76177048877947
2 16 0.468545743978028
3 16 0.337819914196237
4 16 0.523798969771215
5 16 0.823095637184031
6 16 0.505157616039398
7 16 0.474827432688491
8 16 0.866853184570528
9 16 0.28605194258962
10 16 0.479781077464423
11 16 0.482096847816171
12 16 0.536995418830038
13 16 0.596391228580493
14 16 0.438949061402367
15 16 0.293385204570617
16 16 0.297348808236586
17 16 0.56189586454177
18 16 0.306273355249844
19 16 0.674241679061436
20 16 0.325302919363639
21 16 0.663959874354278
22 16 0.493897554711884
23 16 0.395913226977028
24 16 0.625536085393145
25 16 0.402441744999735
26 16 0.592050108360836
27 16 0.497140603883886
28 16 0.473537877179465
29 16 0.834814299321331
30 16 0.527413193411641
1 17 0.492783119217114
2 17 0.38214466249032
3 17 0.547320020128504
4 17 0.353948124239304
5 17 0.490836895383246
6 17 0.477483258031767
7 17 0.359200359608992
8 17 0.42171589222263
9 17 0.760354225829214
10 17 0.526579790636562
11 17 0.287925602402883
12 17 0.614718624738549
13 17 0.493174123962049
14 17 0.591232944004527
15 17 0.277731958818808
16 17 0.653796624152038
17 17 0.538675063667555
18 17 0.357717156894593
19 17 0.481125646694088
20 17 0.466625624027138
21 17 0.412208911957788
22 17 0.208247963713561
23 17 0.626843007575741
24 17 0.156657482692479
25 17 0.455964644897213
26 17 0.476750416975859
27 17 0.58389048354262
28 17 0.462566397422709
29 17 0.539073647150536
30 17 0.600002100692661
1 18 0.340722783242521
2 18 0.45419633805104
3 18 0.337821271292375
4 18 0.427237751764106
5 18 0.282781575033026
6 18 0.569665642321804
7 18 0.167171569242839
8 18 0.472257767966476
9 18 0.674457988774752
10 18 0.268325143179161
11 18 0.592183851241262
12 18 0.35759867257196
13 18 0.225449364289687
14 18 0.518879481355156
15 18 0.493389383669628
16 18 0.142532112582408
17 18 0.456738178306894
18 18 0.242952439682343
19 18 0.711288161862013
20 18 0.478270248840045
21 18 0.503011669073559
22 18 0.407324966605289
23 18 0.665794603043668
24 18 0.476657944487398
25 18 0.624577371954811
26 18 0.364501278973292
27 18 0.609460205539357
28 18 0.498674495318322
29 18 0.439715230161768
30 18 0.60231872234385
1 19 0.76362031760332
2 19 0.378624495576397
3 19 0.528080473809591
4 19 0.302616175802469
5 19 0.437426685722374
6 19 0.409959681097116
7 19 0.318898640808253
8 19 0.537342446896107
9 19 0.748573018572624
10 19 0.484366098242695
11 19 0.543359714322113
12 19 0.568684268725806
13 19 0.48216642233949
14 19 0.294982659100588
15 19 0.56061482406
16 19 0.478754759542286
17 19 0.188371373723582
18 19 0.61707529872858
19 19 0.48109544257822
20 19 0.51232035333211
21 19 0.594890465351563
22 19 0.516008535004249
23 19 0.402270424167265
24 19 0.427377092823232
25 19 0.685581259972029
26 19 0.520541765894146
27 19 0.495349106494442
28 19 0.354448744687992
29 19 0.563594699249637
30 19 0.368167232985963
1 20 0.460074860768165
2 20 0.398854092859462
3 20 0.405394536089263
4 20 0.441161211928283
5 20 0.586153679801254
6 20 0.435117069342511
7 20 0.589298977834492
8 20 0.435838471110537
9 20 0.58709251937731
10 20 0.499146900115741
11 20 0.480472410247481
12 20 0.433168513073607
13 20 0.508474444654795
14 20 0.562098048984385
15 20 0.830394563250943
16 20 0.649903169207621
17 20 0.482619514952297
18 20 0.641397598548663
19 20 0.555107478682825
20 20 0.448969162731825
21 20 0.561511931806339
22 20 0.43291093739461
23 20 0.89248299881861
24 20 0.560784927345266
25 20 0.663966314462129
26 20 0.741821210957987
27 20 0.48466051868823
28 20 0.5120840360065
29 20 0.527943140677047
30 20 0.575850430246167
1 21 0.454027102330538
2 21 0.541847933130109
3 21 0.371366785266211
4 21 0.339031619810229
5 21 0.519452492985561
6 21 0.31489907902322
7 21 0.428431963638064
8 21 0.35447915286944
9 21 0.529267900938513
10 21 0.535715005627259
11 21 0.619735963698612
12 21 0.488063285242455
13 21 0.539611873984494
14 21 0.223991716987349
15 21 0.655775371447909
16 21 0.790661851046405
17 21 0.49282907029717
18 21 0.215834553035893
19 21 0.587893081641464
20 21 0.187388002423774
21 21 0.608198184634096
22 21 0.50509370877902
23 21 0.475041287656592
24 21 0.19797345333114
25 21 0.537780962826072
26 21 0.599799351381047
27 21 0.100082381622654
28 21 0.353121710718093
29 21 0.553371840217859
30 21 0.851195747149612
1 22 0.568165918813269
2 22 0.472687941688165
3 22 0.743332871554806
4 22 0.230687069820496
5 22 0.637697441144731
6 22 0.485330510404631
7 22 0.356056043832632
8 22 0.482993271502098
9 22 0.558108464059768
10 22 0.573942563744563
11 22 0.606458125476527
12 22 0.50380463756068
13 22 0.0993230282700454
14 22 0.273232807349783
15 22 0.457754574088196
16 22 0.429073358118067
17 22 0.332551300816272
18 22 0.459586917955051
19 22 0.310553751523728
20 22 0.319393626144803
21 22 0.429568999513945
22 22 0.566969310949024
23 22 0.114307059421948
24 22 0.497293004615137
25 22 0.436364608046216
26 22 0.269422324222013
27 22 0.593016396778022
28 22 0.629322178199187
29 22 0.334741198973199
30 22 0.445860066679262
1 23 0.598074349070933
2 23 0.425144391979368
3 23 0.483351518889012
4 23 0.462849698004658
5 23 0.525176093758326
6 23 0.611431487436264
7 23 0.551808901273998
8 23 0.245138556815392
9 23 0.424868523282575
10 23 0.791785444029918
11 23 0.589828595754932
12 23 0.646367503519724
13 23 0.512975470362241
14 23 0.679637086945327
15 23 0.445367890021857
16 23 0.318762448193227
17 23 0.810366780653424
18 23 0.369381206388334
19 23 0.37593136180096
20 23 0.408628761272465
21 23 0.204203546758327
22 23 0.399656911440432
23 23 0.561501406186632
24 23 0.599405777576718
25 23 0.20279689747546
26 23 0.359382580631138
27 23 0.501999456061861
28 23 0.49679789097142
29 23 0.438356964306209
30 23 0.532438658282659
1 24 0.623852543649734
2 24 0.492600374522013
3 24 0.537710033134377
4 24 0.614821466896256
5 24 0.470249211907449
6 24 0.598374332172256
7 24 0.423492777647696
8 24 0.265242343931196
9 24 0.0284014955725675
10 24 0.602373415347813
11 24 0.678834314182321
12 24 0.408824096427318
13 24 0.231173182121018
14 24 0.423893428727469
15 24 0.488984129735963
16 24 0.590032966773198
17 24 0.321697033372014
18 24 0.635337407160547
19 24 0.579383196350728
20 24 0.587770070896134
21 24 0.524351956646217
22 24 0.425479815702335
23 24 0.729067991106929
24 24 0.417499023052797
25 24 0.476008023006176
26 24 0.420115804498519
27 24 0.621093293361386
28 24 0.0129109713575149
29 24 0.634555823458138
30 24 0.441268595135227
1 25 0.524892068487822
2 25 0.514013314575844
3 25 0.248030817768534
4 25 0.417806837757014
5 25 0.358276899863985
6 25 0.180332285097068
7 25 0.590397155088235
8 25 0.539616110973378
9 25 0.530500442120042
10 25 0.336394095790825
11 25 0.305297259590436
12 25 0.493386121496129
13 25 0.472488609830941
14 25 0.433525635893115
15 25 0.450879268848696
16 25 0.66999072499248
17 25 0.518068205477977
18 25 0.451833752785293
19 25 0.320767023609499
20 25 0.413159273321737
21 25 0.255574106515522
22 25 0.44603218652828
23 25 0.451328182243981
24 25 0.399608236857035
25 25 0.633060469492366
26 25 0.597666557194416
27 25 0.430980216568841
28 25 0.596000962659055
29 25 0.544371434802804
30 25 0.190088545889112
1 26 0.606655928805115
2 26 0.653154419132234
3 26 0.328616663897362
4 26 0.641590742794151
5 26 0.533730665606851
6 26 0.53925126058527
7 26 0.716418733581671
8 26 0.450403770996601
9 26 0.485941812053558
10 26 0.524367551509668
11 26 0.580748059964083
12 26 0.501097027647054
13 26 0.422964523348826
14 26 0.518713697954331
15 26 0.537123696670778
16 26 0.382063543204441
17 26 0.682028197126145
18 26 0.377352099131311
19 26 0.675567760736277
20 26 0.390156146007954
21 26 0.416006538359396
22 26 0.579380537533679
23 26 0.314572227457223
24 26 0.327481508813597
25 26 0.504213929983595
26 26 0.136939512998157
27 26 0.455036809137015
28 26 0.557538482060388
29 26 0.724477982110975
30 26 0.355213615545868
1 27 0.506348624506287
2 27 0.558496740609775
3 27 0.484228207914199
4 27 0.322062418616614
5 27 0.649669263104035
6 27 0.205249476244124
7 27 0.400378721452134
8 27 0.579900352120597
9 27 0.557728534488319
10 27 0.515079100475612
11 27 0.507537276960231
12 27 0.634978352939995
13 27 0.468703635939134
14 27 0.43781427712151
15 27 0.643602988912055
16 27 0.459138687875015
17 27 0.499929852737272
18 27 0.266676484222491
19 27 0.352931103838564
20 27 0.687804944746906
21 27 0.71940489429055
22 27 0.466989011967361
23 27 0.466777608174945
24 27 0.646789555193389
25 27 0.354210441536244
26 27 0.671321133541632
27 27 0.534287081519575
28 27 0.628923548707847
29 27 0.622236604330058
30 27 0.443293180928581
1 28 0.530187063767054
2 28 0.51622295640753
3 28 0.371584485123466
4 28 0.499629833127433
5 28 0.41094013488238
6 28 0.423403512548398
7 28 0.441410420277214
8 28 0.581905297061896
9 28 0.625634582617877
10 28 0.877600793584333
11 28 0.805835047068989
12 28 0.431911235633659
13 28 0.634893654246135
14 28 0.525378620865343
15 28 0.682831792943669
16 28 0.366686034983508
17 28 0.478300448718818
18 28 0.330211823647447
19 28 0.529420352300788
20 28 0.488163865363608
21 28 0.245639906410427
22 28 0.639414448789918
23 28 0.404182530698431
24 28 0.326361410567919
25 28 0.566411726873181
26 28 0.0241149647010916
27 28 0.366050035599994
28 28 0.28906657021958
29 28 0.429341902704676
30 28 0.385982357553755
1 29 0.774906822727526
2 29 0.320024688569743
3 29 0.401265682629022
4 29 0.3406303909969
5 29 0.368296193213779
6 29 0.347658756899766
7 29 0.84264180803729
8 29 0.31014258050879
9 29 0.496069071281904
10 29 0.785874726337616
11 29 0.406440770025969
12 29 0.406608186959234
13 29 0.406235572112839
14 29 0.597851096845891
15 29 0.567176310821966
16 29 0.449146198432677
17 29 0.481839566563765
18 29 0.716653504559358
19 29 0.524279436413579
20 29 0.517979468047622
21 29 0.49843566672285
22 29 0.328401725328663
23 29 0.575084539306606
24 29 0.365727543477029
25 29 0.733910999544407
26 29 0.514113903621369
27 29 0.195615463403096
28 29 0.480926536305964
29 29 0.526772441818645
30 29 0.383848795470266
1 30 0.464230564678727
2 30 0.494130994804695
3 30 0.303017577506773
4 30 0.723523188400796
5 30 0.760000803072204
6 30 0.537954660270896
7 30 0.579799559564856
8 30 0.774561671680964
9 30 0.609606292068313
10 30 0.356986319708474
11 30 0.70777425742656
12 30 0.640278357367052
13 30 0.737297933047616
14 30 0.607509541894041
15 30 0.364722986265345
16 30 0.455759912222426
17 30 0.638934222409561
18 30 0.676814502249316
19 30 0.575060442719959
20 30 0.521773939115175
21 30 0.331509698038925
22 30 0.486981077726426
23 30 0.756547285506544
24 30 0.436986083115929
25 30 0.708139305498861
26 30 0.742437727592242
27 30 0.415946588783814
28 30 0.367088874523412
29 30 0.51404156741308
30 30 0.374322638383373
