## Supplementary material for "To disperse or compete? Coevolution of traits leads to a limited number of reproductive strategies": Rasters used: raster002.csv

x "y" "K"
1 1 0.55055650520503
2 1 0.420044096002933
3 1 0.634396920605996
4 1 0.692355073615724
5 1 0.580697860906661
6 1 0.283042499241232
7 1 0.498763090022279
8 1 0.650909139693622
9 1 0.327981041082058
10 1 0.45497200488517
11 1 0.649304459509204
12 1 0.626994111622963
13 1 0.452718141306396
14 1 0.698145892701311
15 1 0.510528095451096
16 1 0.688703731482903
17 1 0.433452224262692
18 1 0.674668503504106
19 1 0.312147522167812
20 1 0.788120739862637
21 1 0.367396382359004
22 1 0.657958003771222
23 1 0.693513227482918
24 1 0.678347926702935
25 1 0.486558433867539
26 1 0.501177507884438
27 1 0.459706797958246
28 1 0.709396980183251
29 1 0.575765661948394
30 1 0.52287742459029
1 2 0.795101949323727
2 2 0.813638943947394
3 2 0.462920106501151
4 2 0.370730295342841
5 2 0.598088501792823
6 2 0.479482639260598
7 2 0.385145320010392
8 2 0.761164391282374
9 2 0.387049300777918
10 2 0.315562906279199
11 2 0.371706960927248
12 2 0.682928449091968
13 2 0.59208493580413
14 2 0.613697119390067
15 2 0.433103835592577
16 2 0.104021092730189
17 2 0.628076272690889
18 2 0.540838411773684
19 2 0.377806580186937
20 2 0.964767752025695
21 2 0.350420594466662
22 2 0.645786230726607
23 2 0.371714825565896
24 2 0.661843589754142
25 2 0.40671842488116
26 2 0.518005900375585
27 2 0.304794400650849
28 2 0.580472682670374
29 2 0.726958128795691
30 2 0.603067115640995
1 3 0.733088473987284
2 3 0.381524103062337
3 3 0.868136027220774
4 3 0.405060730036617
5 3 0.410371280788376
6 3 0.573887943403813
7 3 0.792745678839841
8 3 0.47777629718742
9 3 0.198536607088267
10 3 0.474637481995414
11 3 0.710918984052988
12 3 0.590792128067169
13 3 0.677801664082363
14 3 0.440827797979964
15 3 0.606688085899943
16 3 0.771364345431818
17 3 0.690663114864139
18 3 0.398628615707641
19 3 0.304893700219206
20 3 0.534915013145997
21 3 0.363684480284468
22 3 0.542990520100732
23 3 0.455622791131505
24 3 0.352869728512929
25 3 0.509236497126985
26 3 0.595951694279854
27 3 0.572863896518426
28 3 0.689574988391869
29 3 0.431515139764707
30 3 0.608026350075019
1 4 0.601231456922485
2 4 0.859707399989458
3 4 0.700120244680393
4 4 0.51762372513422
5 4 0.439230982317846
6 4 0.632889007021463
7 4 0.505737511570105
8 4 0.514084171832718
9 4 0.330785659108945
10 4 0.748205079979782
11 4 0.578104890184413
12 4 1
13 4 0.443949599830438
14 4 0.520318168892213
15 4 0.233419588793295
16 4 0.267507525814196
17 4 0.673530597568153
18 4 0.777532652452797
19 4 0.597020352907139
20 4 0.569048038183008
21 4 0.438948300372538
22 4 0.449357190296086
23 4 0.38765889466303
24 4 0.70732145727613
25 4 0.521167507134088
26 4 0.449563075483911
27 4 0.516357377421527
28 4 0.716559525479433
29 4 0.373078261743827
30 4 0.491849966428191
1 5 0.70911407067282
2 5 0.500836565035628
3 5 0.572108547615955
4 5 0.549984007153855
5 5 0.526808303539708
6 5 0.414470727777383
7 5 0.36371505269484
8 5 0.551091008398458
9 5 0.256187012043235
10 5 0.524978788985609
11 5 0.799318251646369
12 5 0.867874255480088
13 5 0.644547221011864
14 5 0.222918180716098
15 5 0.603108432719193
16 5 0.691540273718148
17 5 0.63559343669102
18 5 0.314096601917072
19 5 0.581677698926339
20 5 0.652389194677526
21 5 0.632731579529044
22 5 0.633081679756557
23 5 0.200438367719322
24 5 0.569583039024933
25 5 0.666994542086752
26 5 0.503249304359226
27 5 0.665183439842987
28 5 0.582187203486418
29 5 0.443260664774774
30 5 0.540567241196568
1 6 0.341601984911427
2 6 0.633777358688858
3 6 0.656297769476963
4 6 0.826196619095692
5 6 0.587131291709681
6 6 0.528739887971096
7 6 0.355130307440207
8 6 0.510128179905701
9 6 0.510298296967178
10 6 0.466910654977495
11 6 0.052271915653662
12 6 0.4648480447108
13 6 0.599290777541544
14 6 0.75792427548269
15 6 0.668278531772455
16 6 0.423238199377472
17 6 0.713693669175376
18 6 0.333480274120648
19 6 0.661176483583077
20 6 0.7861593254681
21 6 0.564710730512636
22 6 0.488980645763263
23 6 0.823856669146123
24 6 0.460756647467022
25 6 0.311021768746067
26 6 0.631916802972914
27 6 0.570946369686303
28 6 0.630230416638009
29 6 0.53136593902545
30 6 0.590917532599729
1 7 0.275317795948023
2 7 0.301513983579165
3 7 0.670737106395194
4 7 0.492185664501823
5 7 0.305017809254639
6 7 0.378528010096305
7 7 0.308955079018907
8 7 0.280453634587099
9 7 0.534272209852967
10 7 0.425086136280963
11 7 0.21851987349093
12 7 0.488736801231719
13 7 0.486931257428577
14 7 0.519179019058178
15 7 0.368044084033
16 7 0.36050408788122
17 7 0.210248973791817
18 7 0.615539760464341
19 7 0.497118996739586
20 7 0.661018563340809
21 7 0.497263633576687
22 7 0.550119393532922
23 7 0.517158402808076
24 7 0.375377433735924
25 7 0
26 7 0.234402451158938
27 7 0.388318929755565
28 7 0.337963464584408
29 7 0.655348188093223
30 7 0.646111230326147
1 8 0.645575778816869
2 8 0.57022886464611
3 8 0.547341099286455
4 8 0.46035352344735
5 8 0.356405644298861
6 8 0.489539140470511
7 8 0.397238190462022
8 8 0.501264611754179
9 8 0.589899590130659
10 8 0.653980343817298
11 8 0.42541399988934
12 8 0.519407637489564
13 8 0.612633158418365
14 8 0.608908336400373
15 8 0.382708968244883
16 8 0.755577394039559
17 8 0.417909439345267
18 8 0.811945727249568
19 8 0.694950894196452
20 8 0.412061055955296
21 8 0.33706466440043
22 8 0.428640691885268
23 8 0.453667384856974
24 8 0.463739626669486
25 8 0.324785340128683
26 8 0.314442244332684
27 8 0.697662531471698
28 8 0.381701313887283
29 8 0.408760809116156
30 8 0.556486141544843
1 9 0.585363256189517
2 9 0.499080877586646
3 9 0.731675065609054
4 9 0.560075589692482
5 9 0.446518087025796
6 9 0.327100281177198
7 9 0.61452337542549
8 9 0.431931694777372
9 9 0.200871793982144
10 9 0.414405719756356
11 9 0.520754756978724
12 9 0.526558866611241
13 9 0.406215094042472
14 9 0.854664376933074
15 9 0.603668079882954
16 9 0.763638457468937
17 9 0.424849481516189
18 9 0.51973865863954
19 9 0.239826403137836
20 9 0.436341458087223
21 9 0.753474504931136
22 9 0.449625368717362
23 9 0.335204518705479
24 9 0.79394523899034
25 9 0.265591283258175
26 9 0.563028528693367
27 9 0.683173509231693
28 9 0.505969808195269
29 9 0.637333244159432
30 9 0.788070692187863
1 10 0.20597391122732
2 10 0.450910215991583
3 10 0.346629522832501
4 10 0.604768925116663
5 10 0.704610336044481
6 10 0.437642504719147
7 10 0.607182124076047
8 10 0.739133352373185
9 10 0.261805759366842
10 10 0.410722039707617
11 10 0.726059490270136
12 10 0.488381050855768
13 10 0.375091512719305
14 10 0.409899161260176
15 10 0.576434545211092
16 10 0.596503632608063
17 10 0.757874992566715
18 10 0.490101112057941
19 10 0.55345341561023
20 10 0.541056711752593
21 10 0.3519151096984
22 10 0.406897333170157
23 10 0.435214172426274
24 10 0.234518945248824
25 10 0.45422063731278
26 10 0.288948766590284
27 10 0.395245061201373
28 10 0.629783411848323
29 10 0.740219192826326
30 10 0.687500201284987
1 11 0.433578571164045
2 11 0.159369089414975
3 11 0.459757448983852
4 11 0.505086710776196
5 11 0.601201080483734
6 11 0.472240096576773
7 11 0.680205028646312
8 11 0.346206816233902
9 11 0.465538262774592
10 11 0.441783072613992
11 11 0.543122291263785
12 11 0.453474831299211
13 11 0.53028456409166
14 11 0.535002424025992
15 11 0.539833191418032
16 11 0.302764549416092
17 11 0.581205883478569
18 11 0.538678361858566
19 11 0.532748389902772
20 11 0.630430804791927
21 11 0.172490960340667
22 11 0.306959791339444
23 11 0.206127742463089
24 11 0.195184955991075
25 11 0.338267237007919
26 11 0.496003906597733
27 11 0.549395343243648
28 11 0.569563481544917
29 11 0.166795771294405
30 11 0.45577320278715
1 12 0.649066959324846
2 12 0.233734964795036
3 12 0.0525132450617146
4 12 0.572484240540394
5 12 0.312967649179493
6 12 0.449397727553616
7 12 0.720849511585909
8 12 0.703102824039411
9 12 0.685440450578242
10 12 0.423259139505825
11 12 0.67766634500753
12 12 0.621810922320895
13 12 0.400938226445059
14 12 0.395966436433165
15 12 0.65515391913341
16 12 0.404442026278945
17 12 0.595876658339238
18 12 0.210667681924107
19 12 0.569003347270645
20 12 0.543227417849461
21 12 0.506349036164733
22 12 0.733214515497957
23 12 0.457333390743072
24 12 0.438576704439013
25 12 0.316877308613538
26 12 0.282740173036595
27 12 0.60849949241599
28 12 0.333952729968564
29 12 0.734128998959121
30 12 0.448116019455886
1 13 0.269112490204705
2 13 0.978858878644639
3 13 0.673033677787888
4 13 0.641945346880666
5 13 0.733655353708202
6 13 0.45391959652359
7 13 0.457006850929893
8 13 0.312740274905952
9 13 0.610561432396291
10 13 0.565699108431869
11 13 0.653170403325694
12 13 0.780039138029934
13 13 0.570521474979103
14 13 0.349180904696943
15 13 0.270255466568264
16 13 0.52132138581783
17 13 0.60787622102958
18 13 0.312473851291282
19 13 0.50872639077563
20 13 0.699437955677537
21 13 0.661217597061499
22 13 0.465987361849641
23 13 0.616779761866884
24 13 0.63772319542733
25 13 0.612046232668799
26 13 0.500051890555584
27 13 0.47465154877371
28 13 0.573235389466742
29 13 0.66857874495585
30 13 0.469442583853729
1 14 0.309362884265179
2 14 0.601223604151784
3 14 0.458080716394413
4 14 0.484557796014283
5 14 0.335608735341235
6 14 0.660163710940365
7 14 0.442002917650022
8 14 0.662867533863415
9 14 0.360631304144283
10 14 0.661632233748282
11 14 0.716184828500663
12 14 0.519265795093939
13 14 0.58789556673242
14 14 0.594285753405341
15 14 0.485388559517479
16 14 0.225439505596206
17 14 0.370936539490362
18 14 0.514255493505597
19 14 0.563539743801482
20 14 0.735282269503802
21 14 0.655340102828626
22 14 0.53092136512892
23 14 0.925861860594051
24 14 0.398509687918361
25 14 0.501769105826007
26 14 0.393668024328898
27 14 0.431877188715571
28 14 0.50571036761117
29 14 0.505583918400669
30 14 0.564995933271095
1 15 0.522874733467081
2 15 0.528262224270854
3 15 0.554907717166939
4 15 0.683790544976077
5 15 0.391322590706178
6 15 0.423637737151383
7 15 0.653144432301718
8 15 0.38847716075423
9 15 0.368230056704199
10 15 0.860341522706819
11 15 0.327569543660651
12 15 0.762887388775717
13 15 0.645565733250305
14 15 0.566181734681585
15 15 0.570438975751241
16 15 0.572426345400326
17 15 0.227830141850119
18 15 0.542585443049537
19 15 0.397328706234314
20 15 0.496378630769788
21 15 0.567400090172867
22 15 0.630773014949467
23 15 0.420182999096986
24 15 0.5293383675339
25 15 0.24002366570847
26 15 0.62683758800864
27 15 0.433229720076313
28 15 0.567103862143523
29 15 0.534344618174385
30 15 0.38978276017056
1 16 0.311055462086702
2 16 0.571613986802517
3 16 0.458320142322345
4 16 0.345242911196891
5 16 0.632922234527672
6 16 0.436366918270869
7 16 0.695749336707036
8 16 0.358938761269891
9 16 0.429396079666187
10 16 0.318014036526907
11 16 0.244518204046889
12 16 0.482296310547272
13 16 0.55789412607228
14 16 0.767580438928629
15 16 0.231125784231474
16 16 0.802962868630629
17 16 0.535549897554339
18 16 0.393219584309471
19 16 0.212982793489501
20 16 0.531606857154229
21 16 0.229000636472742
22 16 0.519029457812815
23 16 0.637402166167143
24 16 0.73412176641964
25 16 0.346098289055153
26 16 0.322048359935976
27 16 0.445643854827211
28 16 0.590089166825845
29 16 0.531608153127139
30 16 0.44650571823917
1 17 0.532328129703069
2 17 0.398057839927636
3 17 0.348819985267909
4 17 0.751188090464898
5 17 0.348810467692409
6 17 0.298190577558824
7 17 0.928760552746181
8 17 0.754880987092063
9 17 0.462912730276017
10 17 0.639897591623594
11 17 0.447633970087531
12 17 0.577596780055223
13 17 0.376371758941035
14 17 0.385058301027191
15 17 0.174291532515477
16 17 0.331942175303704
17 17 0.69052014735435
18 17 0.528036856809533
19 17 0.493295351003857
20 17 0.641714340831037
21 17 0.392979201698442
22 17 0.63166611506561
23 17 0.669928765086619
24 17 0.359798251872202
25 17 0.464752679667993
26 17 0.607683643164671
27 17 0.209024847771331
28 17 0.691342405168288
29 17 0.308747633621683
30 17 0.659035286888184
1 18 0.725718346121251
2 18 0.526037711418647
3 18 0.817306931634033
4 18 0.36044071351948
5 18 0.558620224114084
6 18 0.564545994427781
7 18 0.473446927143059
8 18 0.489343588477623
9 18 0.464461254773791
10 18 0.840654447564218
11 18 0.595178535027243
12 18 0.406977739835104
13 18 0.335317310928854
14 18 0.315196423130188
15 18 0.274925007125065
16 18 0.620422915439125
17 18 0.479052206913255
18 18 0.456023142736369
19 18 0.566438805051203
20 18 0.683442089223912
21 18 0.557689140703593
22 18 0.325539948810947
23 18 0.46370878360187
24 18 0.497802922369379
25 18 0.448064850889198
26 18 0.246217290438618
27 18 0.609914460105222
28 18 0.36074444763605
29 18 0.641981174391403
30 18 0.46959850063767
1 19 0.378105874737397
2 19 0.833357837567747
3 19 0.516841714063766
4 19 0.588315070822735
5 19 0.573952239380436
6 19 0.408766040558673
7 19 0.686647949152804
8 19 0.52069602254412
9 19 0.616595903860154
10 19 0.597007129279347
11 19 0.578339696726376
12 19 0.731157038252873
13 19 0.61571373746235
14 19 0.694565790810043
15 19 0.397772333847142
16 19 0.456478570529801
17 19 0.81902703354066
18 19 0.425309442416724
19 19 0.499294284106497
20 19 0.457061271736322
21 19 0.46481421498001
22 19 0.42280211142639
23 19 0.773413952763142
24 19 0.426446692951499
25 19 0.339172457488999
26 19 0.203421042047605
27 19 0.646414729996445
28 19 0.387107229261186
29 19 0.701880061749777
30 19 0.354551265267711
1 20 0.412462303033713
2 20 0.224498295171433
3 20 0.498666571277254
4 20 0.253651865204946
5 20 0.64752182768098
6 20 0.102544914599733
7 20 0.716319141862827
8 20 0.496954186082862
9 20 0.354387257893853
10 20 0.653258190777203
11 20 0.473684711605483
12 20 0.626768781388168
13 20 0.240173949118408
14 20 0.409119633776762
15 20 0.577266947817193
16 20 0.203210965829566
17 20 0.415477680583516
18 20 0.586811326190223
19 20 0.465798222713682
20 20 0.571963077191342
21 20 0.470336232390765
22 20 0.535595697197401
23 20 0.288613346952047
24 20 0.615544364235413
25 20 0.726799570422972
26 20 0.601359427878004
27 20 0.380035373519681
28 20 0.452484111716079
29 20 0.539346783062033
30 20 0.483224804870286
1 21 0.559212363187895
2 21 0.348810992249547
3 21 0.658092191417697
4 21 0.241178991737536
5 21 0.445043580064465
6 21 0.33739038704978
7 21 0.648057623217739
8 21 0.859455916729103
9 21 0.628984506437905
10 21 0.754531083017538
11 21 0.435713865890153
12 21 0.589722153042987
13 21 0.518947754100326
14 21 0.637808743836102
15 21 0.575953812912081
16 21 0.375428225823194
17 21 0.346041512534309
18 21 0.361228134945374
19 21 0.659777327630882
20 21 0.276888281631733
21 21 0.301241961946993
22 21 0.463778650600302
23 21 0.528819267063948
24 21 0.519956452792805
25 21 0.347484990301638
26 21 0.509125081615699
27 21 0.829501402774277
28 21 0.581729303047092
29 21 0.338001690282226
30 21 0.485254617778017
1 22 0.544190724203384
2 22 0.623744716857002
3 22 0.50697827550892
4 22 0.639230596610767
5 22 0.649571957924736
6 22 0.639633620850192
7 22 0.585817474857781
8 22 0.357938357933919
9 22 0.392425548911045
10 22 0.646743195763072
11 22 0.455927660584664
12 22 0.61030381227363
13 22 0.700341103421314
14 22 0.620387471804639
15 22 0.723135343658636
16 22 0.330755669580399
17 22 0.300768634868759
18 22 0.391361143667958
19 22 0.618315700695239
20 22 0.483398787872821
21 22 0.587387227572825
22 22 0.422443627283165
23 22 0.540653592924915
24 22 0.675836234727357
25 22 0.480456352449591
26 22 0.513723262723371
27 22 0.467530098085789
28 22 0.449894705340982
29 22 0.434291918845691
30 22 0.57701441457851
1 23 0.673230259077708
2 23 0.312762693669747
3 23 0.775547722415091
4 23 0.563992267157595
5 23 0.745357447765758
6 23 0.793622407904626
7 23 0.613016622838641
8 23 0.110505625659734
9 23 0.448056672840795
10 23 0.756005780433241
11 23 0.571058663162008
12 23 0.523772664126521
13 23 0.64609723477853
14 23 0.576586809296131
15 23 0.436132618920727
16 23 0.604546202391653
17 23 0.481291425156927
18 23 0.688945072647314
19 23 0.650580297875692
20 23 0.610119016601434
21 23 0.553957998589141
22 23 0.646761309956826
23 23 0.25683655599852
24 23 0.764106848852337
25 23 0.243709683552208
26 23 0.403628081682208
27 23 0.272693436516793
28 23 0.361373961245932
29 23 0.365440704490748
30 23 0.164950267756621
1 24 0.69044172202453
2 24 0.47576673949784
3 24 0.576179297826495
4 24 0.474579451740688
5 24 0.677048256143782
6 24 0.417825081389731
7 24 0.389323398828248
8 24 0.596694891729511
9 24 0.654409677940817
10 24 0.235145365175919
11 24 0.412941243637147
12 24 0.735477667285118
13 24 0.512723537476526
14 24 0.361539153902348
15 24 0.691781246980106
16 24 0.577856707010559
17 24 0.579351218501555
18 24 0.51106004664469
19 24 0.604837160122967
20 24 0.258385804115953
21 24 0.52544890118964
22 24 0.311032117823814
23 24 0.243504210978456
24 24 0.746828130420208
25 24 0.359346362184587
26 24 0.701494750997989
27 24 0.733518594759036
28 24 0.373637001448718
29 24 0.50903962302966
30 24 0.620586320222255
1 25 0.452816355115179
2 25 0.346654695231919
3 25 0.603582833874129
4 25 0.581004461762257
5 25 0.31577131756912
6 25 0.285400557739304
7 25 0.513781650172229
8 25 0.62423680400652
9 25 0.512246434419696
10 25 0.373637788681386
11 25 0.341372325356865
12 25 0.400019966806349
13 25 0.298015986634101
14 25 0.594448929699139
15 25 0.576235015325868
16 25 0.445485403729175
17 25 0.593230818468397
18 25 0.387349955352235
19 25 0.432958011944693
20 25 0.559920968607414
21 25 0.306189163679395
22 25 0.577307078445137
23 25 0.491081148335872
24 25 0.701758300638503
25 25 0.39621419019285
26 25 0.555949444333727
27 25 0.345727990160167
28 25 0.489884351519049
29 25 0.705977767416153
30 25 0.556373257984111
1 26 0.379616619499493
2 26 0.745840418960905
3 26 0.671248500047367
4 26 0.420360879460811
5 26 0.167580919982798
6 26 0.680079923964048
7 26 0.641250728245978
8 26 0.548379438733698
9 26 0.694933881457641
10 26 0.833800478956087
11 26 0.619984481208792
12 26 0.52877577517233
13 26 0.605854767454428
14 26 0.454969041868818
15 26 0.305526577323439
16 26 0.50571536965042
17 26 0.524269021454964
18 26 0.566779115550245
19 26 0.519596788280617
20 26 0.622245194226373
21 26 0.291375441148328
22 26 0.547344107386655
23 26 0.340722461721042
24 26 0.513245894102823
25 26 0.37759775625028
26 26 0.571739772229114
27 26 0.787657292406066
28 26 0.517658038599764
29 26 0.677430071102679
30 26 0.736730610341622
1 27 0.713272745446602
2 27 0.657317303844746
3 27 0.691627199230108
4 27 0.304869218635651
5 27 0.37850921292207
6 27 0.368042446682995
7 27 0.620353946414443
8 27 0.498042381494423
9 27 0.720962124029246
10 27 0.39651679227758
11 27 0.353405357880894
12 27 0.518067907237004
13 27 0.664066561226449
14 27 0.312211723101242
15 27 0.43460032408125
16 27 0.436668183214396
17 27 0.754917170224707
18 27 0.398349692004145
19 27 0.439194935098214
20 27 0.602291528929804
21 27 0.563319577699609
22 27 0.849744566596959
23 27 0.538980604966304
24 27 0.415476860241941
25 27 0.467634163396078
26 27 0.852110096201163
27 27 0.698922035946265
28 27 0.321802621772961
29 27 0.493887867754856
30 27 0.39020645832981
1 28 0.703543137302228
2 28 0.499655958391595
3 28 0.589908161127757
4 28 0.322200777053646
5 28 0.716388933130456
6 28 0.446491055928232
7 28 0.647814258801328
8 28 0.41405953312115
9 28 0.745565658086747
10 28 0.299331041024268
11 28 0.336901827117708
12 28 0.417205985919777
13 28 0.484538513814925
14 28 0.513461936155157
15 28 0.541260968048742
16 28 0.660244610849747
17 28 0.574453486302338
18 28 0.687205325916254
19 28 0.582890812585336
20 28 0.689179528735961
21 28 0.50916459262173
22 28 0.134777554577983
23 28 0.452382447671009
24 28 0.700000129638623
25 28 0.679047213751446
26 28 0.431495372772129
27 28 0.320795633902807
28 28 0.74888021297826
29 28 0.780000232348421
30 28 0.703240467503739
1 29 0.382512840062874
2 29 0.482224123049753
3 29 0.382558398170898
4 29 0.5031602006807
5 29 0.452513368541349
6 29 0.494119428700008
7 29 0.428604322510582
8 29 0.664870840321254
9 29 0.536120454061876
10 29 0.542121337922077
11 29 0.291659601679797
12 29 0.518534489020493
13 29 0.398762318700282
14 29 0.333082516566088
15 29 0.341719737199926
16 29 0.440062545032473
17 29 0.636651484377575
18 29 0.637730134181784
19 29 0.21416622322306
20 29 0.831652605246829
21 29 0.529518568959578
22 29 0.762493369544706
23 29 0.556493985884751
24 29 0.394381482644647
25 29 0.524709013373784
26 29 0.442689620863261
27 29 0.669365315173618
28 29 0.233991586998626
29 29 0.401644006844654
30 29 0.453740779114386
1 30 0.763610775278174
2 30 0.557914646263567
3 30 0.385932470677704
4 30 0.415332952010686
5 30 0.459836022205334
6 30 0.601111025524779
7 30 0.484326881609463
8 30 0.586630239887068
9 30 0.564336338930758
10 30 0.149453372548368
11 30 0.608020378325392
12 30 0.613557525926535
13 30 0.66650497244567
14 30 0.454017898241685
15 30 0.284929864107921
16 30 0.49159352857528
17 30 0.596596367150138
18 30 0.364773540369442
19 30 0.589814420933126
20 30 0.355344265866577
21 30 0.31563180500498
22 30 0.615365909623994
23 30 0.402187016297564
24 30 0.913741071281939
25 30 0.518486131971323
26 30 0.589627637854968
27 30 0.634278156564247
28 30 0.551902827924649
29 30 0.532750638132277
30 30 0.395453308062255
