## Supplementary material for "To disperse or compete? Coevolution of traits leads to a limited number of reproductive strategies": Rasters used: raster003.csv

x "y" "K"
1 1 0.574884682553097
2 1 0.658391157824727
3 1 0.334316167200421
4 1 0.767135960504616
5 1 0.295111654454284
6 1 0.479612428232332
7 1 0.403584748509807
8 1 0.387082158168331
9 1 0.62509459841641
10 1 0.347089141955254
11 1 0.405300294937363
12 1 0.430567699974136
13 1 0.298055984525238
14 1 0.425923534044291
15 1 0.329948871710999
16 1 0.586621601173752
17 1 0.0894695042993324
18 1 0.370458198848683
19 1 0.576529805967074
20 1 0.395682514034776
21 1 0.0902882050268513
22 1 0.223262747852832
23 1 0.594789645568956
24 1 0.198813525319903
25 1 0.616695364796686
26 1 0.69349976124219
27 1 0.510544244683117
28 1 0.452269409602227
29 1 0.597959072768604
30 1 0.472671702470954
1 2 0.409065594486093
2 2 0.615668999235589
3 2 0.709296464307759
4 2 0.526246621992328
5 2 0.468918035503386
6 2 0.509649852187688
7 2 0.555122918118238
8 2 0.384073330617147
9 2 0.480636680998254
10 2 0.451827021323794
11 2 0.563729653166156
12 2 0.49028423136221
13 2 0.507118451141965
14 2 0.179238165455745
15 2 0.472368328818547
16 2 0.351350146505932
17 2 0.526625254147217
18 2 0.5947993191225
19 2 0.614596545001499
20 2 0.422123422278876
21 2 0.117800883140336
22 2 0.427955719854855
23 2 0.423605913642538
24 2 0.623654600369043
25 2 0.290625735793761
26 2 0.745485739209152
27 2 0.198405187962626
28 2 0.744094089063661
29 2 0.221089984471158
30 2 0.294136972455496
1 3 0.493086717414327
2 3 0.712307368145885
3 3 0.646639188560208
4 3 0.586707274043755
5 3 0.266591487324131
6 3 0.466532753793253
7 3 0.50320791296714
8 3 0.674696090255496
9 3 0.595575735559377
10 3 0.420540113359281
11 3 0.553921607948562
12 3 0.240585952135379
13 3 0.539752405737443
14 3 0.700583750331954
15 3 0.307303918048805
16 3 0.360290984722318
17 3 0.393310489857735
18 3 0.515855478713572
19 3 0.445616668139839
20 3 0.388248523744713
21 3 0.662242916780378
22 3 0.381632361588719
23 3 0.373962308281036
24 3 0.401168187148999
25 3 0.387999722978672
26 3 0.517078648659934
27 3 0.476751990641427
28 3 0.405038357214795
29 3 0.359664082075487
30 3 0.330290915977005
1 4 0.467422192581351
2 4 0.381741433865471
3 4 0.404878558017298
4 4 0.850698139713204
5 4 0.504719822927797
6 4 0.652071605467898
7 4 0.268991292732391
8 4 0.30587408436666
9 4 0.683945162937875
10 4 0.751358363886411
11 4 0.602212057855937
12 4 0.295257948190343
13 4 0.56580004495995
14 4 0.569946476116979
15 4 0.344264519416672
16 4 0.404287440324076
17 4 0.540360261686042
18 4 0.307762227049446
19 4 0.61435466490664
20 4 0.338662796512563
21 4 0.560492354983206
22 4 0.626111831375319
23 4 0.426330240315548
24 4 0.585306392338014
25 4 0.497151679522348
26 4 0.537244534281282
27 4 0.523062196833064
28 4 0.754889391629813
29 4 0.274231124727331
30 4 0.413387069292216
1 5 0.321267679765026
2 5 0.60901951012245
3 5 0.783577948684815
4 5 0.359798806895514
5 5 0.362978941094504
6 5 0.505104388770409
7 5 0.205723399889795
8 5 0.380663968203975
9 5 0.740085956408968
10 5 0.439329907655753
11 5 0.403783860310028
12 5 0.412270602334035
13 5 0.579563394838638
14 5 0.400883971905629
15 5 0.487712377468944
16 5 0.369130452145715
17 5 0.522854356257911
18 5 0.26407332749646
19 5 0.39691621401655
20 5 0.147146852819666
21 5 0.282324431931996
22 5 0.505395554413349
23 5 0.492126815076794
24 5 0.562257952601938
25 5 0.454020935554916
26 5 0.225523331597801
27 5 0.429523427488798
28 5 0.411697357449138
29 5 0.302424871464771
30 5 0.801436911603587
1 6 0.490246878815499
2 6 0.679886206266016
3 6 0.650318879251347
4 6 0.145531525896201
5 6 0.468213753640081
6 6 0.530517295324325
7 6 0.537402164612184
8 6 0.654331993248709
9 6 0.664392854818406
10 6 0.482262322056291
11 6 0.495793093198958
12 6 0.363127103572127
13 6 0.475119222156438
14 6 0.649736063934516
15 6 0.471612864900957
16 6 0.456824425855123
17 6 0.379450526584054
18 6 0.409067763514262
19 6 0.56556116082154
20 6 0.337623822078017
21 6 0.652848382252509
22 6 0.543139744133448
23 6 0.527189075424837
24 6 0.434522535127429
25 6 0.501867186721457
26 6 0.811308271495131
27 6 0.721346396537489
28 6 0.594480558850888
29 6 0.757322529843743
30 6 0.371299418031458
1 7 0.512424451987317
2 7 0.726548274569603
3 7 0.556115671872301
4 7 0.33985397261576
5 7 0.223378555764663
6 7 0.296718260522232
7 7 0.824203197259595
8 7 0.759933819361161
9 7 0.438015860236182
10 7 0.424497454812143
11 7 0.427985246050499
12 7 0.350202179840702
13 7 0.500711884585207
14 7 0.363549549106701
15 7 0.809399303772909
16 7 0.537892258758633
17 7 0.454135084492272
18 7 0.299319469938836
19 7 0.170458390245863
20 7 0.392120983737395
21 7 0.364198948634279
22 7 0.794737627579712
23 7 0.396038002031394
24 7 0.974005933234968
25 7 0.751035859244954
26 7 0.755113041304228
27 7 0.564531216049145
28 7 0.495837645233201
29 7 0.21439011032571
30 7 0.378129332739075
1 8 0.413982368901296
2 8 0.317503627755889
3 8 0.584748634715594
4 8 0.301018526912777
5 8 0.550423095845613
6 8 0.523449286500101
7 8 0.527827022139677
8 8 0.451021727116751
9 8 0.785436735584013
10 8 0.553412219910747
11 8 0.864290948575253
12 8 0.396921238493549
13 8 0.474821600577639
14 8 0.541064239732429
15 8 0.607608418247192
16 8 0.756030804238004
17 8 0.480788824282056
18 8 0.35379237114314
19 8 0.550163307842337
20 8 0.703873570437697
21 8 0.687446393749596
22 8 0.49568532981175
23 8 0.26940371582304
24 8 0.50324668268651
25 8 0.918271513062042
26 8 0.398866227501588
27 8 0.373314857913812
28 8 0.397505186046593
29 8 0.212028322545429
30 8 0.843859220721622
1 9 0.233577314730479
2 9 0.490416139010442
3 9 0.43636923924245
4 9 0.628877841836811
5 9 0.697079898651116
6 9 0.636549118757153
7 9 0.513792903740504
8 9 0.704738378264346
9 9 0.571626012777233
10 9 0.482265441853232
11 9 0.341294372573651
12 9 0.54586870205957
13 9 0.589264133173998
14 9 0.667114817953261
15 9 0.285199368043232
16 9 0.602789979149583
17 9 0.485325495371976
18 9 0.446065431359678
19 9 0.639643230842237
20 9 0.579911668606441
21 9 0.479598988470271
22 9 0.240037176476814
23 9 0.71437997411588
24 9 0.314141143099851
25 9 0.731854756854571
26 9 0.672646900689867
27 9 0.847768566760375
28 9 0.649920188456851
29 9 0.310642552699021
30 9 0.428453486188352
1 10 0.420204460763589
2 10 0.469575126605588
3 10 0.116838748794113
4 10 0.242375514440148
5 10 0.741643147477703
6 10 0.694417914513807
7 10 0.632767756661039
8 10 0.582793621518224
9 10 0.332622683366024
10 10 0.620602692082529
11 10 0.459079169658196
12 10 0.58230352089274
13 10 0.546994089652985
14 10 0.26951991610003
15 10 0.508527587976438
16 10 0.648322732990795
17 10 0.342576745543278
18 10 0.498939487083531
19 10 0.200264133394858
20 10 0.190802786571099
21 10 0.386302100811708
22 10 0.290529252661572
23 10 0.627910796827296
24 10 0.190442512117592
25 10 0.349000312050288
26 10 0.175225758100094
27 10 0.536862943612448
28 10 0.70428990651879
29 10 0.68837758785359
30 10 0.554399196552179
1 11 0.779927616870431
2 11 0.553277435268752
3 11 0.550859940817423
4 11 0.829810219383806
5 11 0.616790357481053
6 11 0.416224585476554
7 11 0.58939303207792
8 11 0.486884701813442
9 11 0.323845605306903
10 11 0.57913290283304
11 11 0.504719074056378
12 11 0.475828781923145
13 11 0.408043084100175
14 11 0.235347546958427
15 11 0.484615366192035
16 11 0.867483227137198
17 11 0.382882899690532
18 11 0.448427496290323
19 11 0.566173427229003
20 11 0.292498174077607
21 11 0.336292355099386
22 11 0.520506651582622
23 11 0.419036244003762
24 11 0.601655811740665
25 11 0.522583702508637
26 11 0.234334936353527
27 11 0.533778971026001
28 11 0.497223914156649
29 11 0.633143121825408
30 11 0.335507887529953
1 12 0.617191685331829
2 12 0.622466061839994
3 12 0.391210705222677
4 12 0.447372095978379
5 12 0.345554345758931
6 12 0.337704838976319
7 12 0.313812001526711
8 12 0.925323803100093
9 12 0.647171684546597
10 12 0.600253982965919
11 12 0.538804884000193
12 12 0.492340210833037
13 12 0.372961580957491
14 12 0.315851057061836
15 12 0.739414254248543
16 12 0.596547788600775
17 12 0.56836713743844
18 12 0.679603387451899
19 12 0.137630107058148
20 12 0.41705902131333
21 12 0.551068724089938
22 12 0.553055492061438
23 12 0.363636134074744
24 12 0.507352755219149
25 12 0.447186085079401
26 12 0.517113639379631
27 12 0.450197208822422
28 12 0.328504079221463
29 12 0.698907926675482
30 12 0.462248688658118
1 13 1
2 13 0.365384234303852
3 13 0.633408598811577
4 13 0.540943864069855
5 13 0.57774483899216
6 13 0.581977581742092
7 13 0.443207911356082
8 13 0.359811000551292
9 13 0.467304848251243
10 13 0.470374391505652
11 13 0.50935038629332
12 13 0.266601462254423
13 13 0.416588467907102
14 13 0.481639884317898
15 13 0.564377240268625
16 13 0.35205342522891
17 13 0.529315698806708
18 13 0.672225791397705
19 13 0.458108984567166
20 13 0.818359160643287
21 13 0.265395636720846
22 13 0.320374459861869
23 13 0.354342208168867
24 13 0.308962349154136
25 13 0.642317511819435
26 13 0.359792186627167
27 13 0.546521255368819
28 13 0.570374706695684
29 13 0.499032453124533
30 13 0.272758547094723
1 14 0.326798485225334
2 14 0.679160751855625
3 14 0.390867580692121
4 14 0.458338824810655
5 14 0.466930195900836
6 14 0.454133632275149
7 14 0.596633232897517
8 14 0.432823789432799
9 14 0.682768479205757
10 14 0.21764541518364
11 14 0.420405411966122
12 14 0.547467992199164
13 14 0.749232609978909
14 14 0.509628050396531
15 14 0.583045122429537
16 14 0.458636486788809
17 14 0.367838193016077
18 14 0.628059547714452
19 14 0.452898097469092
20 14 0.355052365763751
21 14 0.526225417049011
22 14 0.450937967675667
23 14 0.445160794349853
24 14 0.440250331999109
25 14 0.433162965930791
26 14 0.482684626167657
27 14 0.463544628376402
28 14 0.577599956337088
29 14 0.707693759776505
30 14 0.742621226294389
1 15 0.564188763700485
2 15 0.650900015350901
3 15 0.57252028948144
4 15 0.380473858147881
5 15 0.47059111571329
6 15 0.525934949566975
7 15 0.386839774477132
8 15 0.725022592202261
9 15 0.633499629780161
10 15 0.534831986126771
11 15 0.666962570102486
12 15 0.541669907658239
13 15 0.648183424186423
14 15 0.593331530476849
15 15 0.490532279990779
16 15 0.499610366389299
17 15 0.115185521280606
18 15 0.787232495048368
19 15 0.40057389651668
20 15 0.518143223859118
21 15 0.655343221021043
22 15 0.284504278974535
23 15 0.495589179940262
24 15 0.552430951399134
25 15 0.410800094410942
26 15 0.312048111899744
27 15 0.41013605542141
28 15 0.474469639992087
29 15 0.458557472083787
30 15 0.353291398417478
1 16 0.433522801148495
2 16 0.3329129981916
3 16 0.467322469964532
4 16 0.554251463692031
5 16 0.656039507042363
6 16 0.462286712106308
7 16 0.55186157221456
8 16 0.258283807720674
9 16 0.765241039552532
10 16 0.411401465265979
11 16 0.43519846089698
12 16 0.575356553944909
13 16 0.156148698695341
14 16 0.779303766465601
15 16 0.614372202071326
16 16 0.452410488096814
17 16 0.456217986739539
18 16 0.411018551989814
19 16 0.272346186749643
20 16 0.557971342442282
21 16 0.460496029784392
22 16 0.520396216146797
23 16 0.5592213251015
24 16 0.276649130730267
25 16 0.166329493542346
26 16 0.633117728122939
27 16 0.23789243712133
28 16 0.529769464838877
29 16 0.344124675161474
30 16 0.353038445383874
1 17 0.296954396886972
2 17 0.627617358833628
3 17 0.445370195999727
4 17 0.645056469878119
5 17 0.422103686454005
6 17 0.49540312472634
7 17 0.461957636939473
8 17 0.451200492525875
9 17 0.557113582557389
10 17 0.67526820690436
11 17 0.592428602753538
12 17 0.606848755602264
13 17 0.558519379566769
14 17 0.609340420901912
15 17 0.642724769106732
16 17 0.736109675749689
17 17 0.451572330551031
18 17 0.32144961729366
19 17 0.359335881071483
20 17 0.342410735610312
21 17 0.626674505043612
22 17 0.46502584765005
23 17 0.756878715814194
24 17 0.505479771925494
25 17 0.540666156214057
26 17 0.484049658151365
27 17 0.24717009342264
28 17 0.778084290462982
29 17 0.785806821213887
30 17 0.50531479613444
1 18 0.498474255571432
2 18 0.498563967450663
3 18 0.398165600781045
4 18 0.291310676134124
5 18 0.436619173056952
6 18 0.357166977545516
7 18 0.182051352887815
8 18 0.699293687945773
9 18 0.741665729284956
10 18 0.450574089443903
11 18 0.41222261985608
12 18 0.167841689276261
13 18 0.640932545216532
14 18 0.530004425955195
15 18 0.481809083377124
16 18 0.638468828581878
17 18 0.28533568159745
18 18 0.237970230903193
19 18 0.331931172390547
20 18 0.559684575807127
21 18 0.495018058298208
22 18 0.714669795186159
23 18 0.580063025634698
24 18 0.551872935323843
25 18 0.592241419260222
26 18 0.231787548145862
27 18 0.440578506333268
28 18 0.5849235440402
29 18 0.429810884610511
30 18 0.308951706088657
1 19 0.730442647932482
2 19 0.630578706395833
3 19 0.545057661883296
4 19 0.485289050632937
5 19 0.619405019962359
6 19 0.543263018206846
7 19 0.6348886171931
8 19 0.563167352186713
9 19 0.523183178435385
10 19 0.530692039648463
11 19 0.807301688369252
12 19 0.376119476108214
13 19 0.308567333694427
14 19 0.717375432671408
15 19 0.437090602604482
16 19 0.477195809314932
17 19 0.463603822230073
18 19 0.38902675588173
19 19 0.624302648345246
20 19 0.46325223832458
21 19 0.470608744385522
22 19 0.449495990214914
23 19 0.30758265429026
24 19 0.363461873813348
25 19 0.434464880617835
26 19 0.611184904666292
27 19 0.446991424532051
28 19 0.424248993712147
29 19 0.413617041063434
30 19 0.52884877124964
1 20 0.607234709599443
2 20 0.790983653534848
3 20 0.690395625399993
4 20 0.602578465967506
5 20 0.458652385725454
6 20 0.360843039584411
7 20 0.404463370137156
8 20 0.353525654240166
9 20 0.295532499052515
10 20 0.333269516306985
11 20 0.694028359808125
12 20 0.430802337591502
13 20 0.366223574543885
14 20 0.309753088269779
15 20 0.390741335786573
16 20 0.562500244749776
17 20 0.544961202215259
18 20 0.466658719458935
19 20 0.631033525188895
20 20 0.675225955858426
21 20 0.557425657367352
22 20 0.616636645589518
23 20 0.469640358707343
24 20 0.59794577393049
25 20 0.320582885949517
26 20 0.225583782712458
27 20 0.354441274948247
28 20 0.310472606201992
29 20 0.235275710355875
30 20 0.468123016143748
1 21 0.556650221903825
2 21 0.0626095113506717
3 21 0.409854983828087
4 21 0.396229314533862
5 21 0.380820732635418
6 21 0.46717772814746
7 21 0.327214974906306
8 21 0.548930729715042
9 21 0.383846606289989
10 21 0.440728186065187
11 21 0.648433376433415
12 21 0.335076525039195
13 21 0.55161247103527
14 21 0.725576144749357
15 21 0.303594179826581
16 21 0.512924837463088
17 21 0.160983523556353
18 21 0.0869422221075103
19 21 0.394392518783034
20 21 0.242501739527279
21 21 0.439897535609354
22 21 0.095619285449276
23 21 0.268069070047737
24 21 0.169918543517384
25 21 0.387108456573239
26 21 0.477201733478183
27 21 0.489881293356464
28 21 0.531456415185527
29 21 0.614848801121935
30 21 0.421305522311398
1 22 0.492706832802466
2 22 0.293129265724278
3 22 0.397119856434533
4 22 0.411010625577745
5 22 0.294694104921026
6 22 0.251529437246897
7 22 0.267311501525993
8 22 0.577753354750462
9 22 0.619139058317807
10 22 0.253377985875726
11 22 0.676096396811457
12 22 0.516145558641252
13 22 0.475223770269575
14 22 0.180815402735207
15 22 0.58218380867133
16 22 0.4160037867591
17 22 0.280097801391342
18 22 0.233644136526017
19 22 0.928994618401779
20 22 0.351886048243921
21 22 0.541614896948583
22 22 0.645598147836342
23 22 0.919834779829939
24 22 0.417425813134649
25 22 0.425748094383002
26 22 0.330405565735718
27 22 0.172319149843346
28 22 0.593751724349058
29 22 0.127433474435267
30 22 0.508075696181777
1 23 0.297503270175572
2 23 0.545665846348701
3 23 0.578379783057906
4 23 0.303830631351862
5 23 0.20130349805937
6 23 0.48964728226989
7 23 0.651577026593065
8 23 0.276937049959952
9 23 0.380746834053908
10 23 0.413892183489688
11 23 0.230241427105151
12 23 0.379144242765257
13 23 0.374479105355297
14 23 0.582728277503847
15 23 0.537193418349858
16 23 0.430663146225269
17 23 0.290060012258787
18 23 0.309546842828922
19 23 0.381065108397964
20 23 0.703134127125234
21 23 0
22 23 0.464696754130742
23 23 0.190268233219183
24 23 0.222342814570545
25 23 0.531883773670015
26 23 0.424274207229797
27 23 0.592972917855121
28 23 0.560672580658465
29 23 0.592041412697202
30 23 0.59981781033749
1 24 0.284286239628859
2 24 0.499320414929024
3 24 0.674610582689617
4 24 0.808410372908127
5 24 0.53982750545789
6 24 0.13118818415425
7 24 0.486877158186301
8 24 0.525397987484938
9 24 0.383830224695506
10 24 0.649981147277426
11 24 0.244708123652521
12 24 0.367045714492659
13 24 0.392624309757081
14 24 0.490272887586573
15 24 0.528801396507003
16 24 0.581276416595948
17 24 0.388953190544306
18 24 0.2097478412879
19 24 0.342252794965492
20 24 0.387868846908961
21 24 0.317738033584785
22 24 0.476411991132649
23 24 0.487670835262898
24 24 0.428055580475371
25 24 0.611102346873523
26 24 0.195446853415617
27 24 0.543777473535663
28 24 0.493845245406914
29 24 0.590853817037864
30 24 0.709434295224809
1 25 0.541221430029999
2 25 0.593303093794464
3 25 0.480301149502122
4 25 0.453536064552818
5 25 0.705266701634574
6 25 0.433922466567462
7 25 0.795544408314326
8 25 0.584453633545337
9 25 0.736083758378977
10 25 0.770701827638682
11 25 0.398411704930948
12 25 0.337308435010035
13 25 0.214540015283455
14 25 0.318831353569554
15 25 0.197415642058886
16 25 0.383983553325328
17 25 0.571026686469835
18 25 0.209114638229041
19 25 0.894414483918494
20 25 0.494834620419658
21 25 0.221158526048937
22 25 0.263645602831053
23 25 0.831507908933711
24 25 0.411006460139773
25 25 0.566475517426891
26 25 0.384927753955318
27 25 0.541226684533228
28 25 0.214832901825754
29 25 0.413405975584649
30 25 0.613881143405185
1 26 0.585807805479819
2 26 0.537477543080539
3 26 0.410064350628483
4 26 0.271425024557067
5 26 0.182303848058916
6 26 0.572945412361923
7 26 0.367534864430477
8 26 0.386629305619536
9 26 0.622131212844947
10 26 0.347277341768859
11 26 0.420274206320889
12 26 0.556082548493452
13 26 0.245552426699315
14 26 0.608768407803089
15 26 0.427195794285913
16 26 0.361288297512637
17 26 0.310626841158274
18 26 0.537644019778752
19 26 0.273567886466265
20 26 0.342738464606966
21 26 0.358691794454414
22 26 0.476137976439788
23 26 0.146394407909328
24 26 0.170113152961661
25 26 0.608401984962827
26 26 0.637659511799335
27 26 0.640772641540761
28 26 0.287768832098112
29 26 0.441943520207852
30 26 0.532016272550402
1 27 0.492168881371119
2 27 0.492361068262636
3 27 0.347463989007484
4 27 0.23368896293187
5 27 0.322527775373756
6 27 0.52268597784955
7 27 0.627131487089398
8 27 0.476121385588476
9 27 0.749013900363124
10 27 0.56126504505019
11 27 0.48430399683455
12 27 0.336808465534554
13 27 0.77827943147897
14 27 0.0610701027673293
15 27 0.524023247062638
16 27 0.471035445287449
17 27 0.63337609230414
18 27 0.461051558988263
19 27 0.626774336121615
20 27 0.271977830120324
21 27 0.518686443370072
22 27 0.488128015558759
23 27 0.686184146409404
24 27 0.557103625159159
25 27 0.559245772482928
26 27 0.555126543841721
27 27 0.267932004226748
28 27 0.468072497038323
29 27 0.650539577504675
30 27 0.688192528578784
1 28 0.402867078902936
2 28 0.274857814722299
3 28 0.32280912266052
4 28 0.686355608338059
5 28 0.201540408692463
6 28 0.764879946627106
7 28 0.576615944733568
8 28 0.418391518494319
9 28 0.366060401463737
10 28 0.551793608984668
11 28 0.707076572647742
12 28 0.388335925530153
13 28 0.229071425684981
14 28 0.540468124674363
15 28 0.638142577923968
16 28 0.665155566248859
17 28 0.478883593902167
18 28 0.100084467762998
19 28 0.470963667113244
20 28 0.424758652417025
21 28 0.65091349493116
22 28 0.344260412153754
23 28 0.368525326779812
24 28 0.536220157705457
25 28 0.569972208989176
26 28 0.241171712772628
27 28 0.448589916211847
28 28 0.583134110404434
29 28 0.31445832947797
30 28 0.704316817191483
1 29 0.606002698285204
2 29 0.588571168711599
3 29 0.443279927897321
4 29 0.607463219036789
5 29 0.615549015886437
6 29 0.560424907853119
7 29 0.420995822368048
8 29 0.289314842420216
9 29 0.394902271271894
10 29 0.680613955446552
11 29 0.216024818658822
12 29 0.860697015643884
13 29 0.544712028691708
14 29 0.439039075443497
15 29 0.319344903749203
16 29 0.0916757163116539
17 29 0.582943469648084
18 29 0.241375785519005
19 29 0.219051928520473
20 29 0.386563649397797
21 29 0.529751645017763
22 29 0.265333831022699
23 29 0.306344060157618
24 29 0.245366765211866
25 29 0.520232317497584
26 29 0.223901472903809
27 29 0.557535096096441
28 29 0.528507886975316
29 29 0.448909114796827
30 29 0.26312673256412
1 30 0.53734205657985
2 30 0.534075343684995
3 30 0.504606180039545
4 30 0.387916535780866
5 30 0.552422288923847
6 30 0.571802933276592
7 30 0.436982081296448
8 30 0.164491867423442
9 30 0.313660168598578
10 30 0.369028601502361
11 30 0.562944384413768
12 30 0.623728022105806
13 30 0.319809356065428
14 30 0.359947603560329
15 30 0.526614413565852
16 30 0.558678171446229
17 30 0.708211959914867
18 30 0.464971249042929
19 30 0.773395644025025
20 30 0.686091361450157
21 30 0.4306257490614
22 30 0.536502683721106
23 30 0.515309369759777
24 30 0.271073493643436
25 30 0.272853599983006
26 30 0.64594543186096
27 30 0.749143505475568
28 30 0.536127433973655
29 30 0.316269292297658
30 30 0.267709651719253
