## Supplementary material for "To disperse or compete? Coevolution of traits leads to a limited number of reproductive strategies": Rasters used: raster004.csv

x "y" "K"
1 1 0.188565917450536
2 1 0.538777429343541
3 1 0.191834518810249
4 1 0.357096728204207
5 1 0.720428351782582
6 1 0.545428316759261
7 1 0.489689777005054
8 1 0.601796064388713
9 1 0.482365477532174
10 1 0.456868672911018
11 1 0.334044626529516
12 1 0.385403054465093
13 1 0.477112006175275
14 1 0.749161635709612
15 1 0.544877606493585
16 1 0.588537903940761
17 1 0.491250246218481
18 1 0.4596420188507
19 1 0.864073135149575
20 1 0.619208275800066
21 1 0.532527063717484
22 1 0.652747024214774
23 1 0.278978376552144
24 1 0.239355892474188
25 1 0.452658359205041
26 1 0.272134284561609
27 1 0.635946855208219
28 1 0.714935441282292
29 1 0.276342653015504
30 1 0.440036868105748
1 2 0.303645305707281
2 2 0.846700902607962
3 2 0.285606103512463
4 2 0.747032779047329
5 2 0.665375142828032
6 2 0.596218965277484
7 2 0.462682410188351
8 2 0.547852479390071
9 2 0.178441050429475
10 2 0.565703741100019
11 2 0.360020322298526
12 2 0.523597715351324
13 2 0.669062187100018
14 2 0.323060136307309
15 2 0.325244388342302
16 2 0.66341316863134
17 2 0.372107075123226
18 2 0.622390417898038
19 2 0.528623045409832
20 2 0.774909418948663
21 2 0.72481369665542
22 2 0.320264081294331
23 2 0.323292281466391
24 2 0.54903743619983
25 2 0.724614309119464
26 2 0.716954999193925
27 2 0.306462786381542
28 2 0.661300717903511
29 2 0.436701947174557
30 2 0.362649911833578
1 3 0.684560906786233
2 3 0.47267494233451
3 3 0.489494672311777
4 3 0.449863720828815
5 3 0.56703523022815
6 3 0.634830740180686
7 3 0.358964537042019
8 3 0.541889303993157
9 3 0.403248851033006
10 3 0.617814314540942
11 3 0.242684867817887
12 3 0.598358801650961
13 3 0.450009952215116
14 3 0.512170277541554
15 3 0.624144170815191
16 3 0.533750127099635
17 3 0.5758373425524
18 3 0.411422513486374
19 3 0.517535443358369
20 3 0.461375500064899
21 3 0.160838856059435
22 3 0.587878369627588
23 3 0.869254342873154
24 3 0.581934674939272
25 3 0.558045567484881
26 3 0.499222169042353
27 3 0.762535777017852
28 3 0.446567169366699
29 3 0.581560668987529
30 3 0.468207215070695
1 4 0.501131686735499
2 4 0.685930389914148
3 4 0.384175775098216
4 4 0.577921540872028
5 4 0.567543767334361
6 4 0.782203381140918
7 4 0.806618384941392
8 4 0.693648585072928
9 4 0.429917961648042
10 4 0.786868668065759
11 4 0.402916339573548
12 4 0.351604460785579
13 4 0.505143597852865
14 4 0.443550445290441
15 4 0.326247187265827
16 4 0.412377261292293
17 4 0.380898852951372
18 4 0.350673603571435
19 4 0.473679171333902
20 4 0.532514610642032
21 4 0.659563234568408
22 4 0.406858943162264
23 4 0.32789839371383
24 4 0.404300354787683
25 4 0.554886857777915
26 4 0.534315615419868
27 4 0.498766253601398
28 4 0.122529543991071
29 4 0.295914891067694
30 4 0.625031708784391
1 5 0.306290596465578
2 5 0.417241001299072
3 5 0.194709100599979
4 5 0.73943999660079
5 5 0.550797048241651
6 5 0.454581058747961
7 5 0.52454492359023
8 5 0.27461873532302
9 5 0.564309401192095
10 5 0.28298760551771
11 5 0.620848976157116
12 5 0.624811906070833
13 5 0.590617186167929
14 5 0.323018327354145
15 5 0.486363241394189
16 5 0.686206444928498
17 5 0.426300633743387
18 5 0.384148734786926
19 5 0.588379674860846
20 5 0.517732906510145
21 5 0.510558622069401
22 5 0.537297568393445
23 5 0.271816457595034
24 5 0.294215596109511
25 5 0.503900556036705
26 5 0.282626122543547
27 5 0.531762891175653
28 5 0.591076508327032
29 5 0.508571952385974
30 5 0.708799484893595
1 6 0.66753838024627
2 6 0.3117759086532
3 6 0.75332654019523
4 6 0.72660634811143
5 6 0.24189129906753
6 6 0.515945162667198
7 6 0.536262062598471
8 6 0.43160787787158
9 6 0.673689408629075
10 6 0.681294267993161
11 6 0.355369117098894
12 6 0.522887873282542
13 6 0.533029890311348
14 6 0.589623211257784
15 6 0.419071801595807
16 6 0.305242765001514
17 6 0.480331497115202
18 6 0.5984544984386
19 6 0.370350159863376
20 6 0.539175158610113
21 6 0.536538446721773
22 6 0.684847807558698
23 6 0.768803123778669
24 6 0.655609227080777
25 6 0.545760795409333
26 6 0.302942470169043
27 6 0.436885415120214
28 6 0.722267059554641
29 6 0.533000252831376
30 6 0.554769867931287
1 7 0.504343917922464
2 7 0.707450888870335
3 7 0.692207785290087
4 7 0.283268685853243
5 7 0.431703969471775
6 7 0.403660790040818
7 7 0.403029199448786
8 7 0.59025319058165
9 7 0.242885362589701
10 7 0.614157146016472
11 7 0.352646506816969
12 7 0.600256606947348
13 7 0.412510292135865
14 7 0.620804327035897
15 7 0.479507777700361
16 7 0.500293323548836
17 7 0.386024205700767
18 7 0.516643430818487
19 7 0.118850569808398
20 7 0.42280771928949
21 7 0.221595698458401
22 7 0.525122757260105
23 7 0.39498183464156
24 7 0.705287276577821
25 7 0.55936525555011
26 7 0.592671542610157
27 7 0.620484449057536
28 7 0.388108382108667
29 7 0.62826880564785
30 7 0.610307938678521
1 8 0.525311369405055
2 8 0.564709249378313
3 8 0.439360220356524
4 8 0.775510197822798
5 8 0.621657649976814
6 8 0.267912736064284
7 8 0.72690721977634
8 8 0.341331484664527
9 8 0.951702275038019
10 8 0.664803864375529
11 8 0.679628224466473
12 8 0.515212351044799
13 8 0.530379039721476
14 8 0.663439742120519
15 8 0.335557397799611
16 8 0.544807535250637
17 8 0.425932561243364
18 8 0.77370352853696
19 8 0.272795972814163
20 8 0.556343367939273
21 8 0.587175822661397
22 8 0.329027734941836
23 8 0.353599886993894
24 8 0.835388088735674
25 8 0.344916977784786
26 8 0.609538000982655
27 8 0.420075530564396
28 8 0.699589072792294
29 8 0.452549635099517
30 8 0.579549293180594
1 9 0.311369239948002
2 9 0.685348716736272
3 9 0.483908875566616
4 9 1
5 9 0.394070871994051
6 9 0.742388403113358
7 9 0.710016111017042
8 9 0.673041605753597
9 9 0.79891074956378
10 9 0.416490544556378
11 9 0.463363691979897
12 9 0.421693713252051
13 9 0.404438702377271
14 9 0.483400093220686
15 9 0.431819447640747
16 9 0.597343543475885
17 9 0.825061131605122
18 9 0.592097447270654
19 9 0.664593199795732
20 9 0.540210156023583
21 9 0.528501915733403
22 9 0.758367817887702
23 9 0.453214561456302
24 9 0.462680526091308
25 9 0.467828256081108
26 9 0.715304420035655
27 9 0.421956751399135
28 9 0.254353600283156
29 9 0.34975896558293
30 9 0.123960505790465
1 10 0.707831942659631
2 10 0.305304719912148
3 10 0.261206513570981
4 10 0.247399042615857
5 10 0.403898440846583
6 10 0.55248810617282
7 10 0.428022945324311
8 10 0.36618649060791
9 10 0.5509201863478
10 10 0.453791985196428
11 10 0.274441190505774
12 10 0.459950226577581
13 10 0.663945925307488
14 10 0.622683625508741
15 10 0.198347686806032
16 10 0.392186191385295
17 10 0.443387589258848
18 10 0.336419177561445
19 10 0.325132836182434
20 10 0.773844652093106
21 10 0.475444266979468
22 10 0.498864810040195
23 10 0.546278227153007
24 10 0.526349241127823
25 10 0.671633035729857
26 10 0.491257358482022
27 10 0.342458560893214
28 10 0.43154517224419
29 10 0.545142853271595
30 10 0.328440388657795
1 11 0.633451785495438
2 11 0.443924356472865
3 11 0.240737317222544
4 11 0.492510190123544
5 11 0.495772290085691
6 11 0.589515269112891
7 11 0.862125912636547
8 11 0.166034587331531
9 11 0.447234438619861
10 11 0.485511966739206
11 11 0.334673901650441
12 11 0.458924158025818
13 11 0.465384061324243
14 11 0.609578590743961
15 11 0.590465790820676
16 11 0.498406051026315
17 11 0.367539798149474
18 11 0.772507301279186
19 11 0.595308086831935
20 11 0.37967815085828
21 11 0.680586924996871
22 11 0.549641415015738
23 11 0.451168574879081
24 11 0.183055989217893
25 11 0.467060389688252
26 11 0.609440721098544
27 11 0.560253054128649
28 11 0.164983692498104
29 11 0.56185451471862
30 11 0.549771919673278
1 12 0.282880733413826
2 12 0.470896989260476
3 12 0.428078244829337
4 12 0.486958292792271
5 12 0.534246107262325
6 12 0.67270276075705
7 12 0.599714026323781
8 12 0.336489069861398
9 12 0.752637230374132
10 12 0.373785761550631
11 12 0.281838396513598
12 12 0.4587647102286
13 12 0.532220137862473
14 12 0.439719301819921
15 12 0.475449844844537
16 12 0.617742943658374
17 12 0.339514151773132
18 12 0.398625583023128
19 12 0.425317713012555
20 12 0.378900069712247
21 12 0.695667957878436
22 12 0.579344153113889
23 12 0.329257855684694
24 12 0.724011485189916
25 12 0.56635117045786
26 12 0.666245836275716
27 12 0.541538462004442
28 12 0.63162185083876
29 12 0.335078155274423
30 12 0.536250695248825
1 13 0.649045223051413
2 13 0.56859922398033
3 13 0.569414698713287
4 13 0.547597640958398
5 13 0.667130677921482
6 13 0.440265277121653
7 13 0.190885179207041
8 13 0.576493325013775
9 13 0.440722429789623
10 13 0.194948383391453
11 13 0.406076525705026
12 13 0.543390340740588
13 13 0.681743027840658
14 13 0.540354823172074
15 13 0.649249059626356
16 13 0.284317678663737
17 13 0.422160463864678
18 13 0.472133124088983
19 13 0.766233846876479
20 13 0.574900993516268
21 13 0.466937032063509
22 13 0.530962043650378
23 13 0.625743541212706
24 13 0.433113586297946
25 13 0.268283541535999
26 13 0.466392147865715
27 13 0.680176808954744
28 13 0.51386041867014
29 13 0.480418249339161
30 13 0.489779372973884
1 14 0.469127501181395
2 14 0.664081989875452
3 14 0.298546596776654
4 14 0.54592327195234
5 14 0.450759335283243
6 14 0.48104797646896
7 14 0.632207896460525
8 14 0.429096983099575
9 14 0.521662938854931
10 14 0.397167956229065
11 14 0.505122964254123
12 14 0.42476298497404
13 14 0.654709453902351
14 14 0.595751517783739
15 14 0.388328247170473
16 14 0.387684674328787
17 14 0.372662615702289
18 14 0.589737782802501
19 14 0.378710984801181
20 14 0.520466730464248
21 14 0.570013955931857
22 14 0.466991107291121
23 14 0.544266986286428
24 14 0.454017607697101
25 14 0.355376680347114
26 14 0.498144517762956
27 14 0.585818705415764
28 14 0.727779211448757
29 14 0.074459345622877
30 14 0.502673152914527
1 15 0.56067601605241
2 15 0.509281098123239
3 15 0.65754552401556
4 15 0.324417831173936
5 15 0.535002021310013
6 15 0.810903644044436
7 15 0.570569890339964
8 15 0.673714111152075
9 15 0.493510743521676
10 15 0.494964108303767
11 15 0.633002143745747
12 15 0.784074646798076
13 15 0.452990613281399
14 15 0.660731943481205
15 15 0.370675575318383
16 15 0.497291550855807
17 15 0.512937955554288
18 15 0.248437745799664
19 15 0.333498376836425
20 15 0.530158428762755
21 15 0.601601282319092
22 15 0.61577907481792
23 15 0.620496203099187
24 15 0.732916716034133
25 15 0.598216834059075
26 15 0.296912186612179
27 15 0.478395125548269
28 15 0.544265874222987
29 15 0.702795920232392
30 15 0.796028439059773
1 16 0.560255308635172
2 16 0.546045657213894
3 16 0.716904658601513
4 16 0.489219620136485
5 16 0.510988390737167
6 16 0.25500483234351
7 16 0.45013877757381
8 16 0.769345234044627
9 16 0.373739612450808
10 16 0.450226248780553
11 16 0.438483021744158
12 16 0.432652284481172
13 16 0.503616122363367
14 16 0.611682283680093
15 16 0.607088469353967
16 16 0.490292543301213
17 16 0.596645660728294
18 16 0.62803356889139
19 16 0.636379092974955
20 16 0.574225538615054
21 16 0.593041796591697
22 16 0.235697447550126
23 16 0.624269700185831
24 16 0.699387787908163
25 16 0.630070195371043
26 16 0.481522126139341
27 16 0.666451170862176
28 16 0.39579814556091
29 16 0.245662388972101
30 16 0.639035333074946
1 17 0.448794980001606
2 17 0.415243224867518
3 17 0.420891886351023
4 17 0.29905060523274
5 17 0.319639574506146
6 17 0.685233315107843
7 17 0.41378183914665
8 17 0.476058628162074
9 17 0.71847309746911
10 17 0.415153987771094
11 17 0.443127380502171
12 17 0.414815478010908
13 17 0.258843766737866
14 17 0.375304101342269
15 17 0.492275530177476
16 17 0.496219719221215
17 17 0.407556158847528
18 17 0.692613208196441
19 17 0.544585040684887
20 17 0.361623546586976
21 17 0.554815025129079
22 17 0.791040567490846
23 17 0.485368609752222
24 17 0.618837865511101
25 17 0.618607959921286
26 17 0.658490943868599
27 17 0.766075261824073
28 17 0.284795742622521
29 17 0.450447738405533
30 17 0.53892023058392
1 18 0.106918696503194
2 18 0.396648914445131
3 18 0.76370608000654
4 18 0.334974513895915
5 18 0.209587704700788
6 18 0.551671683748306
7 18 0.397254065268164
8 18 0.574855953569264
9 18 0.658878667716805
10 18 0.868075517998327
11 18 0.464626408059593
12 18 0.666308048012847
13 18 0.615369529015904
14 18 0.359464301920183
15 18 0.909246837209736
16 18 0.204754585254444
17 18 0.503148988113841
18 18 0.645273176781035
19 18 0.458767054619684
20 18 0.65921047848311
21 18 0.598443522750812
22 18 0.0475479383159403
23 18 0.782502150710626
24 18 0.599691334853098
25 18 0.651258679453043
26 18 0.563398174462363
27 18 0.337447537325592
28 18 0.644964243215468
29 18 0.436604003772925
30 18 0.34801289523895
1 19 0.789446554141434
2 19 0.376092636879491
3 19 0.743591063114909
4 19 0.457088029785342
5 19 0.40340980766014
6 19 0.638508699147249
7 19 0.340190272064851
8 19 0.388859233915009
9 19 0.372944586556643
10 19 0.423288004176882
11 19 0.193077228498448
12 19 0.425328057832149
13 19 0.519972904954193
14 19 0.422780973959538
15 19 0.274249487610144
16 19 0.539039318839647
17 19 0.577180064402621
18 19 0.463642187651668
19 19 0.423320753853829
20 19 0.536730608178934
21 19 0.497758323906894
22 19 0.542058622359676
23 19 0.375621838476175
24 19 0.616457783532466
25 19 0.40304909963023
26 19 0.666853837062317
27 19 0.489180091299989
28 19 0.412822662674729
29 19 0.541548719026442
30 19 0.426417643303092
1 20 0.56931125641028
2 20 0.293124558167906
3 20 0.47999148176828
4 20 0.395610061544156
5 20 0.571730476362963
6 20 0.522963917996933
7 20 0.491399166413734
8 20 0.631771010605017
9 20 0.796889266654113
10 20 0.547159801761305
11 20 0.451603332259311
12 20 0.506488244619915
13 20 0.588469571518294
14 20 0.534194518759215
15 20 0.591830296305185
16 20 0.521154621644758
17 20 0.849959004833982
18 20 0.497402065146067
19 20 0.351720820529183
20 20 0.345119116982198
21 20 0.445994810782252
22 20 0.430927729859367
23 20 0.63989014673696
24 20 0.574176961587663
25 20 0.796115049137113
26 20 0.434603909004104
27 20 0.487729646086552
28 20 0.353583270564094
29 20 0.566709384826025
30 20 0.430315216000227
1 21 0.313160497779387
2 21 0.823955913938259
3 21 0.594951865542974
4 21 0.515887580022876
5 21 0.442317448259834
6 21 0.472650808680366
7 21 0.642262846272993
8 21 0.414366440445933
9 21 0.567062744054125
10 21 0.671262777375929
11 21 0.56496153397612
12 21 0.375768044779821
13 21 0.437918443589696
14 21 0.65541711157181
15 21 0.505942700172843
16 21 0.786058994682429
17 21 0.432771840469109
18 21 0.484167330707493
19 21 0.463556872294485
20 21 0.449826792144958
21 21 0.584031273775627
22 21 0.24782774495494
23 21 0.555894271743496
24 21 0.701515475056215
25 21 0.49474087207791
26 21 0.558853319406432
27 21 0.578841936786971
28 21 0.322772724860857
29 21 0.443465701017615
30 21 0.673015759724292
1 22 0.390383331217473
2 22 0.22194365867917
3 22 0.712398366840453
4 22 0.372874366838476
5 22 0.484932048255992
6 22 0.62182025838156
7 22 0.569579531889431
8 22 0.566554643733731
9 22 0.494622264263417
10 22 0.481375265439261
11 22 0.586177943589392
12 22 0.719499665898067
13 22 0.41336479141962
14 22 0.567352235409518
15 22 0.502815702614775
16 22 0.493751648178947
17 22 0.596580234781293
18 22 0.514456645944944
19 22 0.290242649320452
20 22 0.66881965923966
21 22 0.526970118073449
22 22 0.512414427651671
23 22 0.67553093560493
24 22 0.72664706037985
25 22 0.702111099894321
26 22 0.496316453174626
27 22 0.492941264168126
28 22 0.299789343099439
29 22 0.433060431646035
30 22 0.65784704948234
1 23 0.664984736755113
2 23 0.456696167523484
3 23 0.627931583744304
4 23 0.445280271350229
5 23 0.631483648727021
6 23 0.755886576149058
7 23 0.460770808419945
8 23 0.214424960956505
9 23 0.523482895016375
10 23 0.589418389641612
11 23 0.55664360970964
12 23 0.379809730695048
13 23 0.642450474732766
14 23 0.549629728579158
15 23 0.28055794058278
16 23 0.391535423860328
17 23 0.559454353053625
18 23 0.866127383335035
19 23 0.695547475919082
20 23 0.669142133016525
21 23 0.780337247405783
22 23 0.701257442251978
23 23 0.190556507668083
24 23 0.426593872120534
25 23 0.603270288373056
26 23 0.521881068877255
27 23 0.378066373086528
28 23 0.749825234302966
29 23 0.439709661368579
30 23 0.332393362122943
1 24 0.415320805177796
2 24 0.566406436981259
3 24 0.418274189663755
4 24 0.543265147279176
5 24 0.397568072490449
6 24 0.358950826856178
7 24 0.514049291173552
8 24 0.349025292980684
9 24 0.733123544813773
10 24 0.671737714275693
11 24 0.553666037488374
12 24 0.617302559987217
13 24 0.500340873726325
14 24 0.571787379039626
15 24 0.776315282521552
16 24 0.484762150731795
17 24 0.681792031288758
18 24 0.58143236126732
19 24 0.499095858396831
20 24 0.286105813902943
21 24 0.665817127967395
22 24 0.558297014519762
23 24 0.320263390017623
24 24 0.567193943935003
25 24 0.608551440334377
26 24 0.4129020028241
27 24 0.419791685709336
28 24 0.188907415360531
29 24 0.575618452907097
30 24 0.289217879370843
1 25 0.49244348244725
2 25 0.32091020062051
3 25 0.796770275206411
4 25 0.399749664934997
5 25 0.487033311697871
6 25 0.579119015685075
7 25 0.475689497754673
8 25 0.496187131133832
9 25 0.585001885423559
10 25 0.677037309934226
11 25 0.429837505328623
12 25 0.663845107343593
13 25 0.617276043945346
14 25 0.646345007817537
15 25 0.572580680358775
16 25 0.455685968041935
17 25 0.544997864326376
18 25 0.406242667306214
19 25 0.437170793636151
20 25 0.562051823526867
21 25 0.372722193833586
22 25 0.466136102309643
23 25 0.670344004694123
24 25 0.473104711460968
25 25 0.576422836395999
26 25 0.666723868156914
27 25 0.729498089883447
28 25 0.385382568268292
29 25 0.327757458775858
30 25 0.337732673662026
1 26 0.733206808519284
2 26 0.510827236637447
3 26 0.371042617105407
4 26 0.48177791109074
5 26 0.513871001732698
6 26 0.395526776452211
7 26 0.51453741925214
8 26 0.455397944107521
9 26 0.157068475559218
10 26 0.486706470915136
11 26 0.58703519645089
12 26 0.674845461799611
13 26 0.451784531383987
14 26 0.615466372439063
15 26 0.329355209137009
16 26 0.564762343524791
17 26 0.454031134876845
18 26 0.399857685923847
19 26 0.467898922374831
20 26 0.425859079949754
21 26 0.485995282940083
22 26 0.49605936500885
23 26 0.268062598994063
24 26 0.628315291479793
25 26 0.648243870157974
26 26 0.390460312927
27 26 0.482297606435875
28 26 0.560207681690272
29 26 0.695624637486147
30 26 0.388873853376367
1 27 0.515164834101608
2 27 0.768590722958603
3 27 0.660324565365852
4 27 0.505623767798364
5 27 0.541778117663794
6 27 0.478407221040284
7 27 0.722652921732366
8 27 0.301796702482601
9 27 0.721011937505703
10 27 0.465863348104914
11 27 0.55282130214045
12 27 0.352259501428494
13 27 0.416572894691706
14 27 0.60186834523292
15 27 0.50394504112837
16 27 0.453320201681741
17 27 0.561199114059766
18 27 0.559756856833433
19 27 0.143340180310956
20 27 0.271660613056244
21 27 0.70522323648798
22 27 0.553825883674818
23 27 0.635671921973353
24 27 0.435581822982849
25 27 0.5009803129506
26 27 0.743929490401538
27 27 0.677221512288637
28 27 0.415324660726716
29 27 0.809625294861638
30 27 0.626170796355658
1 28 0.6031168202423
2 28 0.491314755969769
3 28 0.673157534121082
4 28 0.246102656101966
5 28 0.337189579825855
6 28 0.624560403350948
7 28 0.496408586606392
8 28 0.682660366971499
9 28 0.397699448962227
10 28 0.824394957425617
11 28 0.451190009050124
12 28 0.701121995770914
13 28 0.40101750016306
14 28 0.307610377210339
15 28 0.732842722878363
16 28 0
17 28 0.415942541549509
18 28 0.496858167674925
19 28 0.540241266147747
20 28 0.3399166689732
21 28 0.689500271269446
22 28 0.414706710348308
23 28 0.589803183500676
24 28 0.872138732232206
25 28 0.440926693682381
26 28 0.672401408251753
27 28 0.932441288435506
28 28 0.459302906506992
29 28 0.780076401850764
30 28 0.507942760825856
1 29 0.504353355496429
2 29 0.384012803985875
3 29 0.823038947725633
4 29 0.620531817765405
5 29 0.346943291863637
6 29 0.592152476505221
7 29 0.467437697030528
8 29 0.431566053935058
9 29 0.462258740612537
10 29 0.749182505871179
11 29 0.616319741559551
12 29 0.281852762813143
13 29 0.517816711850539
14 29 0.63694600101872
15 29 0.245388766982222
16 29 0.657396223317057
17 29 0.298711022686086
18 29 0.745532171352354
19 29 0.63715434760506
20 29 0.551374408421786
21 29 0.487880062081437
22 29 0.818324061506555
23 29 0.690321524050872
24 29 0.658596794589144
25 29 0.479049055824945
26 29 0.627689307772264
27 29 0.559379357473612
28 29 0.513746312430217
29 29 0.613742610535641
30 29 0.479124235143302
1 30 0.360473206390287
2 30 0.443865101448253
3 30 0.0788706987222311
4 30 0.476216165941529
5 30 0.355651603805275
6 30 0.736437545546861
7 30 0.709508013111327
8 30 0.732574370144738
9 30 0.585320584152512
10 30 0.430373263193122
11 30 0.687088711515286
12 30 0.755981854357504
13 30 0.643945755345067
14 30 0.475230087258974
15 30 0.355980398591372
16 30 0.797595232198987
17 30 0.475616328677894
18 30 0.550549614734949
19 30 0.239789423193953
20 30 0.320844680461422
21 30 0.705054563899534
22 30 0.662979919054491
23 30 0.543963977172384
24 30 0.605591197900429
25 30 0.497546679788681
26 30 0.584554096716998
27 30 0.387416548703252
28 30 0.996985233519595
29 30 0.676383478885911
30 30 0.329537795007887
