## Supplementary material for "To disperse or compete? Coevolution of traits leads to a limited number of reproductive strategies": Rasters used: raster005.csv

x "y" "K"
1 1 0.614327779184642
2 1 0.554054652651268
3 1 0.783006030725134
4 1 0.431749193494424
5 1 0.504361280759716
6 1 0.688926081986494
7 1 0.507813379940762
8 1 0.436941754530769
9 1 0.729394035746017
10 1 0.355521106824875
11 1 0.405719033042101
12 1 0.734920846060283
13 1 0.27585002838111
14 1 0.818210896370974
15 1 0.778466711784235
16 1 0.585425422068685
17 1 0.510869187570992
18 1 0.54071256501447
19 1 0.460573839761589
20 1 0.612305577559308
21 1 0.570669656338026
22 1 0.571222437798672
23 1 0.553347603419918
24 1 0.439212669554622
25 1 0.642077302279053
26 1 0.600860387683746
27 1 0.469913425461547
28 1 0.604157706644917
29 1 0.351137276323091
30 1 0.474466781029164
1 2 0.856228441971599
2 2 0.402445063847304
3 2 0.807802370389917
4 2 0.588684179485097
5 2 0.814796314017102
6 2 0.829648364523959
7 2 0.482460016629483
8 2 0.623437295492607
9 2 0.411143785265275
10 2 0.737159110116082
11 2 0.617734382924878
12 2 0.51369493945706
13 2 0.601087689241411
14 2 0.443723601738556
15 2 0.462211503199473
16 2 0.577066243717798
17 2 0.818995295420667
18 2 1
19 2 0.56998446197981
20 2 0.81364251611146
21 2 0.534572429043468
22 2 0.579778317027192
23 2 0.531115028503369
24 2 0.39740748051478
25 2 0.491988752398151
26 2 0.742939754760068
27 2 0.307708412465564
28 2 0.654999025612215
29 2 0.547613706971265
30 2 0.573427692361661
1 3 0.373201724818924
2 3 0.762952559481616
3 3 0.543698655378318
4 3 0.446539605360733
5 3 0.382275732195586
6 3 0.459479402291566
7 3 0.828751793839223
8 3 0.460703375433513
9 3 0.567593635301385
10 3 0.74041030408594
11 3 0.684347035425115
12 3 0.294143743541768
13 3 0.600277403888474
14 3 0.84215709300594
15 3 0.433051093343763
16 3 0.672199001503742
17 3 0.582401662734332
18 3 0.578640980834083
19 3 0.527368159985829
20 3 0.852625532117254
21 3 0.598319062979465
22 3 0.4262602819944
23 3 0.53623690354215
24 3 0.468196647964939
25 3 0.453150959829534
26 3 0.75920605262013
27 3 0.66208078161733
28 3 0.51903524406901
29 3 0.446540766332352
30 3 0.6714075086116
1 4 0.354345664105057
2 4 0.626688289427489
3 4 0.407676658988328
4 4 0.558289441139829
5 4 0.643455178331684
6 4 0.410353692465547
7 4 0.503992711314017
8 4 0.499437904847656
9 4 0.578027577600449
10 4 0.36438951051067
11 4 0.62669477763564
12 4 0.673610045838617
13 4 0.815459678363929
14 4 0.780167007244758
15 4 0.36716469503992
16 4 0.378456375381797
17 4 0.318457558333386
18 4 0.585615518941645
19 4 0.765403663129074
20 4 0.579392159334324
21 4 0.694407415462698
22 4 0.619079438009526
23 4 0.612240673811302
24 4 0.864921788304102
25 4 0.490418541047402
26 4 0.761519555201097
27 4 0.676025581335746
28 4 0.55083203295619
29 4 0.774193522939675
30 4 0.43379493430479
1 5 0.532463002880043
2 5 0.631337798053498
3 5 0.49959389799997
4 5 0.677715236524417
5 5 0.568219453987481
6 5 0.376612822648512
7 5 0.70369373385044
8 5 0.549189856676114
9 5 0.498541267051474
10 5 0.408314362781685
11 5 0.590612408301149
12 5 0.537853058313187
13 5 0.516456006648059
14 5 0.268605549893292
15 5 0.556907402609209
16 5 0.471660983653597
17 5 0.756272304122001
18 5 0.419533522840437
19 5 0.574815660454967
20 5 0.591362138670213
21 5 0.803863644306311
22 5 0.556983679489805
23 5 0.30236478819625
24 5 0.663987103435469
25 5 0.479700018762403
26 5 0.485799307963569
27 5 0.688024456219116
28 5 0.424244751848077
29 5 0.687778364716992
30 5 0.706508497913585
1 6 0.504059503090318
2 6 0.432837021233364
3 6 0.784919287728097
4 6 0.684396894025208
5 6 0.384151141112406
6 6 0.568126890072134
7 6 0.298621862061678
8 6 0.583480733038233
9 6 0.572713575043996
10 6 0.362237330062699
11 6 0.457323079546654
12 6 0.340606199949536
13 6 0.35267761646263
14 6 0.748865475579295
15 6 0.657056612048508
16 6 0.560443901125654
17 6 0.524389560680339
18 6 0.450089898699878
19 6 0.214356869644458
20 6 0.672575285158698
21 6 0.571363981285965
22 6 0.531807582176465
23 6 0.584713713302891
24 6 0.438632645012934
25 6 0.317534706310507
26 6 0.57563995305954
27 6 0.435985285314017
28 6 0.695769566818839
29 6 0.791376740808097
30 6 0.510828069495383
1 7 0.603609863155503
2 7 0.725612898001567
3 7 0.521646773741289
4 7 0.532709635002271
5 7 0.646753316222919
6 7 0.81349001354168
7 7 0.736247787367206
8 7 0.700754027851904
9 7 0.482706452420903
10 7 0.781863652069566
11 7 0.507769623577747
12 7 0.591282650905915
13 7 0.650498540049167
14 7 0.684558944689197
15 7 0.711942256568431
16 7 0.369748498181171
17 7 0.76453650927505
18 7 0.489123401224297
19 7 0.543854135807655
20 7 0.593730182065128
21 7 0.552142165881003
22 7 0.755091419669899
23 7 0.477339468734989
24 7 0.396268060471742
25 7 0.768566941350415
26 7 0.613705921414953
27 7 0.835776235674704
28 7 0.609902183949797
29 7 0.367191863821494
30 7 0.365797938668818
1 8 0.469843735433558
2 8 0.706601693404804
3 8 0.484357248229553
4 8 0.452274335207871
5 8 0.664078605279242
6 8 0.53964989776772
7 8 0.554642710555681
8 8 0.601109119674857
9 8 0.240899103716166
10 8 0.342125774693973
11 8 0.320799593068136
12 8 0.724648216758612
13 8 0.545737586532397
14 8 0.561983439683159
15 8 0.265284131061016
16 8 0.591832283645596
17 8 0.705413518065104
18 8 0.555039243173971
19 8 0.499172700015978
20 8 0.414234848778143
21 8 0.503889190680282
22 8 0.44675523868044
23 8 0.778692860571909
24 8 0.538968713044084
25 8 0.500747078512376
26 8 0.539135311652731
27 8 0.636276557448304
28 8 0.312348606239745
29 8 0.455945414928911
30 8 0.673807674378435
1 9 0.375995324398888
2 9 0.593362582910409
3 9 0.92394678778601
4 9 0.448776826406282
5 9 0.418844377037852
6 9 0.596991591721682
7 9 0.589688175346343
8 9 0.37086437133388
9 9 0.759302862131992
10 9 0.538093007636121
11 9 0.714965286871741
12 9 0.552111050965394
13 9 0.381656527609421
14 9 0.589258272408655
15 9 0.364623397484171
16 9 0.249871102977678
17 9 0.489129547083408
18 9 0.614434879797083
19 9 0.368931395376219
20 9 0.436005526152025
21 9 0.696382186529156
22 9 0.799119674386763
23 9 0.625743473434192
24 9 0.308961832390722
25 9 0.502501576440229
26 9 0.512641040469518
27 9 0.431172272725946
28 9 0.756408774772701
29 9 0.852071958172997
30 9 0.62132386686545
1 10 0.809022648226645
2 10 0.261278618980943
3 10 0.582804975723557
4 10 0.523589859913606
5 10 0.584874141638126
6 10 0.480683702277441
7 10 0.413414468298394
8 10 0.656194579604501
9 10 0.724752650958173
10 10 0.658365892722937
11 10 0.651313594914862
12 10 0.462805647817347
13 10 0.734649545806899
14 10 0.630615156666439
15 10 0.566338211406758
16 10 0.769847249495337
17 10 0.325072527998834
18 10 0.471081695081357
19 10 0.801923448333415
20 10 0.406118720196524
21 10 0.591315546058442
22 10 0.511339798011611
23 10 0.398211041402536
24 10 0.71532222526817
25 10 0.766450650486285
26 10 0.590375686010342
27 10 0.325149547537786
28 10 0.576045426895751
29 10 0.703987284935829
30 10 0.309312261924119
1 11 0.604160851568858
2 11 0.470453305530413
3 11 0.42531983947205
4 11 0.470986712971428
5 11 0.596532154853122
6 11 0.55438979264917
7 11 0.578853233919053
8 11 0.893164384203902
9 11 0.520675973318536
10 11 0.659618278268498
11 11 0.466279736891321
12 11 0.536857612601049
13 11 0.641761104266804
14 11 0.646429254618002
15 11 0.566415984614964
16 11 0.447840280099655
17 11 0.353125462192306
18 11 0.754315307307948
19 11 0.565451283468069
20 11 0.469579967207293
21 11 0.551220847308635
22 11 0.547187404989394
23 11 0.712978988733211
24 11 0.466006477090021
25 11 0.577852993862182
26 11 0.61364217469996
27 11 0.511963442421054
28 11 0.360399256367119
29 11 0.576342673911026
30 11 0.471135631212213
1 12 0.486527147225487
2 12 0.594185837839546
3 12 0.661968660856116
4 12 0.539716155510376
5 12 0.731231947238218
6 12 0.345634076796449
7 12 0.560811400024323
8 12 0.706187012477866
9 12 0.283237843701916
10 12 0.37848314960116
11 12 0.721895250900174
12 12 0.62550210308627
13 12 0.712161419927921
14 12 0.915734579818816
15 12 0.66276696603321
16 12 0.557957838482837
17 12 0.837593429041746
18 12 0.511622797892233
19 12 0.480746309798846
20 12 0.63013561925807
21 12 0.571960083996435
22 12 0.684425470363359
23 12 0.816456141045899
24 12 0.381332403759181
25 12 0.512471988796391
26 12 0.656564182214763
27 12 0.464804746580368
28 12 0.460865094314566
29 12 0.294543718298541
30 12 0.54063819976467
1 13 0.670569520409381
2 13 0.666977522018536
3 13 0.466205599622188
4 13 0.452259169165132
5 13 0.591172954820022
6 13 0.703467261307822
7 13 0.512474310073194
8 13 0.765510237438431
9 13 0.587725361997751
10 13 0.561835817689052
11 13 0.555231344607638
12 13 0.694141206713392
13 13 0.654418835372593
14 13 0.621431272354736
15 13 0.585589565768778
16 13 0.585136740870884
17 13 0.515695646979725
18 13 0.691959687197976
19 13 0.787093575338799
20 13 0.337245188720257
21 13 0.490656463717955
22 13 0.813147283931442
23 13 0.683329687202677
24 13 0.834160595796594
25 13 0.625260058430199
26 13 0.721857649523178
27 13 0.848930726097163
28 13 0.353206085201865
29 13 0.559129312561683
30 13 0.60119239188941
1 14 0.832801431392036
2 14 0.626591735223044
3 14 0.851752696453067
4 14 0.648212835956303
5 14 0.604617306041824
6 14 0.387709975467512
7 14 0.396765268966987
8 14 0.510717273171592
9 14 0.528053557085285
10 14 0.602407453727154
11 14 0.622443993466478
12 14 0.690933273323785
13 14 0.614662760314444
14 14 0.418718760405019
15 14 0.677330956227812
16 14 0.548608921289216
17 14 0.564766677709534
18 14 0.498968580538514
19 14 0.309310558573775
20 14 0.771199892137726
21 14 0.639046593360302
22 14 0.581069587756643
23 14 0.626954108884723
24 14 0.566340805129574
25 14 0.623757380661791
26 14 0.655092432864615
27 14 0.703366717316907
28 14 0.627186615983535
29 14 0.617347260403172
30 14 0.741227546727837
1 15 0.400877654450554
2 15 0.364637138008131
3 15 0.590153300311839
4 15 0.568642034253235
5 15 0.447070822359447
6 15 0.51870366833502
7 15 0.338693899898525
8 15 0.587073283733974
9 15 0.471341731001488
10 15 0.537271071855271
11 15 0.56121128368116
12 15 0.507664109766687
13 15 0.195584033372181
14 15 0.318008264199894
15 15 0.53777391309526
16 15 0.579753914456555
17 15 0.618496405459443
18 15 0.570707358584657
19 15 0.806033595729399
20 15 0.677110063814594
21 15 0.617430759993878
22 15 0.590987271868492
23 15 0.515718058510197
24 15 0.366019487031925
25 15 0.457374974651145
26 15 0.587221213195023
27 15 0.789247176263467
28 15 0.528808386527203
29 15 0.612488422964581
30 15 0.674778001271124
1 16 0.680417314614153
2 16 0.699445203676312
3 16 0.700618003266983
4 16 0.735771183673776
5 16 0.474506846116759
6 16 0.571835465047637
7 16 0.817575414978798
8 16 0.41809996008797
9 16 0.527062970610855
10 16 0.606375923913304
11 16 0.266936884585557
12 16 0.601828436339658
13 16 0.614525816596772
14 16 0.689928841936842
15 16 0.478993408211186
16 16 0.517989519033614
17 16 0.5796663599424
18 16 0.465948274284031
19 16 0.633469060388097
20 16 0.626919067899436
21 16 0.453843543413535
22 16 0.620853369595687
23 16 0.58360720827779
24 16 0.446258410499008
25 16 0.69921012205295
26 16 0.823317221395128
27 16 0.607068725200388
28 16 0.816383622885606
29 16 0.534336905766829
30 16 0.407130728982258
1 17 0.216368941285804
2 17 0.591934758233955
3 17 0.582620065453846
4 17 0.440465648275895
5 17 0.597187800286867
6 17 0.4300091685268
7 17 0.646396942555189
8 17 0.809663784248671
9 17 0.544896652951661
10 17 0.655555409097529
11 17 0.370343081137374
12 17 0.307807546154556
13 17 0.452998710667784
14 17 0.72291746087333
15 17 0.635788028411681
16 17 0.772765593615181
17 17 0.633220896428314
18 17 0.396466489870272
19 17 0.507050987631832
20 17 0.57019848752215
21 17 0.37171210579137
22 17 0.655314340920753
23 17 0.474883036609444
24 17 0.823251696455272
25 17 0.673546820167406
26 17 0.454132042302523
27 17 0.562628197743223
28 17 0.53532176875078
29 17 0.518532990296842
30 17 0.772972537217713
1 18 0.405735160721734
2 18 0.762489397433222
3 18 0.628665880341204
4 18 0.888429946526056
5 18 0.711806215880446
6 18 0.495334423645004
7 18 0.448021837491819
8 18 0.559541965587113
9 18 0.527525428627815
10 18 0.740714706766091
11 18 0.558858261129451
12 18 0.597966533687194
13 18 0.577089118664734
14 18 0.509048223336753
15 18 0.473867943972871
16 18 0.277633105842829
17 18 0.700446082729269
18 18 0.706714740926656
19 18 0.601920205318453
20 18 0.779067316987718
21 18 0.447545410199678
22 18 0.76984828452949
23 18 0.70647572912563
24 18 0.595752601359672
25 18 0.774761491827165
26 18 0.8729649697214
27 18 0.615848093667079
28 18 0.631618001033823
29 18 0.679735928385811
30 18 0.530326727728488
1 19 0.433346063318532
2 19 0.581858316575087
3 19 0.607716294383457
4 19 0.689523896301105
5 19 0.753871168407927
6 19 0.544227268121209
7 19 0.456900250038293
8 19 0.296007491839593
9 19 0.825598060229732
10 19 0.824847333434591
11 19 0.375729066855154
12 19 0.553668147163972
13 19 0.553876886170665
14 19 0.33262604713379
15 19 0.553469074326668
16 19 0.684698767998224
17 19 0.552621004187992
18 19 0.610008036980824
19 19 0.657770167089648
20 19 0.743813721523026
21 19 0.526276171106724
22 19 0.578511477683782
23 19 0.635611376649072
24 19 0.496149049606048
25 19 0.445095069210919
26 19 0.494883742072964
27 19 0.410549485999655
28 19 0.918391599369526
29 19 0.51248077295892
30 19 0.703178239170064
1 20 0.658803793362841
2 20 0.35730830062177
3 20 0.675378005898902
4 20 0.392430737932445
5 20 0.298552626631256
6 20 0.954626456499461
7 20 0.558847047029851
8 20 0.357664882765793
9 20 0.744345929493799
10 20 0.54653672228458
11 20 0.668306587545482
12 20 0.735011051094208
13 20 0.444828513494638
14 20 0.731978573458164
15 20 0.973639725701746
16 20 0.564223063450279
17 20 0.806026798946741
18 20 0.522041180541092
19 20 0.55060504958378
20 20 0.566684924200637
21 20 0.712775730835271
22 20 0.614307315928693
23 20 0.533076952849056
24 20 0.746027527605356
25 20 0.632491694227962
26 20 0.337839942358147
27 20 0.438507164278594
28 20 0.682701598980412
29 20 0.451387610212182
30 20 0.726767256452861
1 21 0.525620278415136
2 21 0.509586785240782
3 21 0.680371772970189
4 21 0.490117808980045
5 21 0.568118781064732
6 21 0.47999304011057
7 21 0.505995696812713
8 21 0.564107768939002
9 21 0.664492985049572
10 21 0.645905476822481
11 21 0.397137660653025
12 21 0.654625502763449
13 21 0.619245264223505
14 21 0.486561759035017
15 21 0.649205056757669
16 21 0.293707717945547
17 21 0.533768176857081
18 21 0.33723052268341
19 21 0.666924672622334
20 21 0.519440489157181
21 21 0.270222952225383
22 21 0.528480388652072
23 21 0.353372225473557
24 21 0.625733090975961
25 21 0.34763561761525
26 21 0.462548357008715
27 21 0.415162089521284
28 21 0.565367235272923
29 21 0.606875554236884
30 21 0.710062807258924
1 22 0.59245458671554
2 22 0.568296289860473
3 22 0.531798358996894
4 22 0.548931654805178
5 22 0.343114597868007
6 22 0.375261988794958
7 22 0.671715001974099
8 22 0.359421529068228
9 22 0.396181974586074
10 22 0.607391078063634
11 22 0.434235704086612
12 22 0.568916225246827
13 22 0.694343218916391
14 22 0.652961292255841
15 22 0.645874174233888
16 22 0.794353891787028
17 22 0.538572671191441
18 22 0.602778930881322
19 22 0.762630249692548
20 22 0.695697645403699
21 22 0.638615768730569
22 22 0.526641853747695
23 22 0.653328305313767
24 22 0.484610069235972
25 22 0.665652651160854
26 22 0.364916686967486
27 22 0.410488496346989
28 22 0.474903868463978
29 22 0.464762188548645
30 22 0.613045568791141
1 23 0.413935205412039
2 23 0.822574697023801
3 23 0.575755833573049
4 23 0.533546672383408
5 23 0.679873004346853
6 23 0.613287546044209
7 23 0.517536227413004
8 23 0.536371970013476
9 23 0.573920976678333
10 23 0.741813649083255
11 23 0.937073515935286
12 23 0.557613435876033
13 23 0.675065733028191
14 23 0.735564221521745
15 23 0.513188970406329
16 23 0.556843643880087
17 23 0.567628467264387
18 23 0.702260870980951
19 23 0.521660296285861
20 23 0.690270393914317
21 23 0.288822167619864
22 23 0.512969866711031
23 23 0.401426875285074
24 23 0.48563961882053
25 23 0.421471436272511
26 23 0.555609280082332
27 23 0.462276829011082
28 23 0.561188615186326
29 23 0.487008867529919
30 23 0.493224184420036
1 24 0.362646877720309
2 24 0.326063900176216
3 24 0.559010046670298
4 24 0.745900098002568
5 24 0.69904271676603
6 24 0.527871790279295
7 24 0.611933044226569
8 24 0.521190696452389
9 24 0.381135360393711
10 24 0.713035781356774
11 24 0.361540617701547
12 24 0.835127571433863
13 24 0.612006232429619
14 24 0.669445339206626
15 24 0.609142373757076
16 24 0.467199332508222
17 24 0.289109324153505
18 24 0.428507632416203
19 24 0.678614565546898
20 24 0.637112365240356
21 24 0.697347519950071
22 24 0.570878305674851
23 24 0.591957305644051
24 24 0.616768249048677
25 24 0.868184829404921
26 24 0.522657133606323
27 24 0.482644138117135
28 24 0.525129685037722
29 24 0.511650662671487
30 24 0.451498053166098
1 25 0.46218136956228
2 25 0.653636733515588
3 25 0.487729971110188
4 25 0.173986155038117
5 25 0.657928773754866
6 25 0.477245606804801
7 25 0.42078164326356
8 25 0.820252990877551
9 25 0.25446363883912
10 25 0.530084760874308
11 25 0.411386393429613
12 25 0.72440771306449
13 25 0.745026081311003
14 25 0.640770407732925
15 25 0.515151510836045
16 25 0.744875905019632
17 25 0.659593167652309
18 25 0.539000733119235
19 25 0.34470879242492
20 25 0.665588655061449
21 25 0.348292313416658
22 25 0.412322161754151
23 25 0.434662877965621
24 25 0.672672317017113
25 25 0.593141670725541
26 25 0.621558552954872
27 25 0.648895043450546
28 25 0.375209506206877
29 25 0.552093782718946
30 25 0.429335646632367
1 26 0.548816522362973
2 26 0.711765602256186
3 26 0.498210015987925
4 26 0.674897201804689
5 26 0.49000767030775
6 26 0
7 26 0.559960862555707
8 26 0.784629079166454
9 26 0.405488334014642
10 26 0.223658825542879
11 26 0.753125421463515
12 26 0.803209562658006
13 26 0.567762276385646
14 26 0.672730494245593
15 26 0.590478850252437
16 26 0.59991507152876
17 26 0.470842360045824
18 26 0.649955808388563
19 26 0.72427788333141
20 26 0.430543095499013
21 26 0.448583188158483
22 26 0.696316967363142
23 26 0.723391257119807
24 26 0.578589310006631
25 26 0.555954944061122
26 26 0.537709698453721
27 26 0.552831948559322
28 26 0.0781326434494313
29 26 0.406687893758473
30 26 0.769998853772634
1 27 0.420538681930904
2 27 0.771269700414425
3 27 0.575197508023427
4 27 0.642556327505037
5 27 0.980859801121507
6 27 0.725108426111233
7 27 0.599963345560456
8 27 0.805669633442822
9 27 0.576431398592292
10 27 0.44703113570316
11 27 0.475143476957737
12 27 0.737201166570884
13 27 0.678456466207927
14 27 0.578112661898215
15 27 0.557658220024448
16 27 0.522280357007464
17 27 0.64237345555156
18 27 0.845491219675295
19 27 0.754820851808846
20 27 0.567586882250962
21 27 0.341983026215521
22 27 0.688921540853855
23 27 0.679047528483676
24 27 0.482068291985823
25 27 0.375207848316524
26 27 0.771351417532843
27 27 0.685570861286038
28 27 0.383680971916656
29 27 0.603267104804307
30 27 0.616632238761932
1 28 0.690435584241586
2 28 0.530563182122312
3 28 0.511689090225215
4 28 0.522975488064055
5 28 0.586013881354281
6 28 0.831539916639006
7 28 0.482896226403649
8 28 0.683337251940538
9 28 0.525458732602442
10 28 0.470482582164955
11 28 0.667902916409368
12 28 0.627780826015236
13 28 0.619514066424636
14 28 0.718903156559704
15 28 0.587516136816722
16 28 0.892944150234003
17 28 0.697085088648702
18 28 0.637451120599044
19 28 0.679888651672597
20 28 0.506522487099803
21 28 0.578378191782785
22 28 0.291942317447951
23 28 0.556992108292688
24 28 0.699676050216634
25 28 0.494086607707525
26 28 0.483951452526256
27 28 0.585679668956201
28 28 0.526366831623378
29 28 0.538594194367472
30 28 0.474442482315147
1 29 0.696281596191331
2 29 0.883077297399519
3 29 0.516343241260701
4 29 0.712809637876916
5 29 0.843758201410977
6 29 0.570332055199063
7 29 0.679023854973678
8 29 0.880471030990634
9 29 0.623013881094901
10 29 0.722952340860654
11 29 0.646368246852347
12 29 0.445015766068631
13 29 0.907030362474804
14 29 0.440943730308029
15 29 0.432058721946445
16 29 0.691016241595442
17 29 0.446515786082959
18 29 0.459887819794464
19 29 0.618244411309182
20 29 0.617425355074818
21 29 0.61675348073939
22 29 0.576281987810646
23 29 0.525837038800997
24 29 0.613760243265835
25 29 0.845065063958588
26 29 0.5128598161019
27 29 0.517919581245237
28 29 0.464618716566113
29 29 0.539461809463049
30 29 0.278477100423109
1 30 0.690182053237109
2 30 0.474610977303257
3 30 0.758002275941609
4 30 0.373131133200792
5 30 0.543999718805603
6 30 0.76767067979877
7 30 0.462429173365501
8 30 0.553061577840966
9 30 0.339318154851895
10 30 0.647184133750556
11 30 0.59019134674016
12 30 0.488707245113482
13 30 0.803861677322364
14 30 0.470720435310698
15 30 0.288404027978623
16 30 0.747533330279459
17 30 0.532992086553879
18 30 0.5813100369928
19 30 0.615128267398943
20 30 0.651558409451425
21 30 0.383097625622691
22 30 0.438035519671045
23 30 0.367193680914474
24 30 0.467580795433744
25 30 0.763626424763498
26 30 0.64777630714106
27 30 0.635096273934556
28 30 0.487137985776978
29 30 0.675456820586041
30 30 0.597871659178812
