## Supplementary material for "To disperse or compete? Coevolution of traits leads to a limited number of reproductive strategies": Rasters used: raster006.csv

x "y" "K"
1 1 0.746536110626765
2 1 0.347841220609267
3 1 0.681053592614645
4 1 0.404524840475722
5 1 0.614866295891705
6 1 0.566038090385307
7 1 0.338952351399998
8 1 0.755221266946041
9 1 0.580568581723432
10 1 0.465317080789933
11 1 0.638718245417929
12 1 0.503087309690396
13 1 0.0594540653621662
14 1 0.538598684334554
15 1 0.4410003281983
16 1 0.672565778891593
17 1 0.538380288504775
18 1 0.719025215311121
19 1 0.471750986964561
20 1 0.397659889962172
21 1 0.196933023987654
22 1 0.569799783967453
23 1 0.633202016724175
24 1 0.849824803940146
25 1 0.878109917175014
26 1 0.621108058840447
27 1 0.558385313229869
28 1 0.472275838270959
29 1 0.593958028399155
30 1 0.52426233109059
1 2 0.688362741956784
2 2 0.861850278713561
3 2 0.624077304826134
4 2 0.497213638847998
5 2 0.652969449208471
6 2 0.550082221530993
7 2 0.464441443981747
8 2 0.592199279260871
9 2 0.624948947951122
10 2 0.598107263707441
11 2 0.633095668532892
12 2 0.705335028524556
13 2 0.80265959420428
14 2 0.556344221502618
15 2 0.43326436287325
16 2 0.645822885840588
17 2 0.552475452826927
18 2 0.587695742239621
19 2 0.717093090614749
20 2 0.611257310279009
21 2 0.259237372930483
22 2 0.486484957912916
23 2 0.29811151775072
24 2 0.278378182335366
25 2 0.574950254156414
26 2 0.548757487801677
27 2 0.553224651946434
28 2 0.528620205952026
29 2 0.650203512575159
30 2 0.388723422890971
1 3 0.652859841526186
2 3 0.459984052074134
3 3 0.552569265459593
4 3 0.595628545313793
5 3 0.834912844910042
6 3 0.460989712864405
7 3 0.676485685482546
8 3 0.515373673342141
9 3 0.368385237273828
10 3 0.569399075128133
11 3 0.57059797720493
12 3 0.714219880630216
13 3 0.513402121297011
14 3 0.641370226989657
15 3 0.680795113972253
16 3 0.663690962665092
17 3 0.699837823141223
18 3 0.601601717590609
19 3 0.441283521361263
20 3 0.469366359229405
21 3 0.527153454359131
22 3 0.352233313976423
23 3 0.592174127213944
24 3 0.601594840405887
25 3 0.352956276671455
26 3 0.554542516065757
27 3 0.801314002289126
28 3 0.549485616091493
29 3 0.460459687022233
30 3 0.330310512843937
1 4 0.624647049733412
2 4 0.478848857802855
3 4 0.64938161199514
4 4 0.332021705437105
5 4 0.563883988286379
6 4 0.507003342547668
7 4 0.653710645940537
8 4 0.718421644357975
9 4 0.558783265284088
10 4 0.242381777778514
11 4 0.492977764077748
12 4 0.724653405841118
13 4 0.593616554346758
14 4 0.731256622680137
15 4 0.596550099386903
16 4 0.59717848441328
17 4 0.477198141486207
18 4 0.522067472724907
19 4 0.574827590410632
20 4 0.573563408288648
21 4 0.450923012553145
22 4 0.75198453331801
23 4 0.470873925739617
24 4 0.558506383354366
25 4 0.62319643196489
26 4 0.376877402121193
27 4 0.440793793683112
28 4 0.422026091393895
29 4 0.420901440433043
30 4 0.575505516342805
1 5 0.546577631717447
2 5 0.615737584454648
3 5 0.768616709214182
4 5 0.518822419961607
5 5 0.435291528378173
6 5 0.494952934827772
7 5 0.48453431168699
8 5 0.47355734726905
9 5 0.868666935890152
10 5 0.823510253649346
11 5 0.663819040830299
12 5 0.568011974020477
13 5 0.5188165815693
14 5 0.476939189516796
15 5 0.562565972749743
16 5 0.669028757376038
17 5 0.470691135245334
18 5 0.599508072942175
19 5 0.490788001816543
20 5 0.651392191822363
21 5 0.446595341770928
22 5 0.475485508313024
23 5 0.352873818466376
24 5 0.645032653381692
25 5 0.781224264981094
26 5 0.426112296808245
27 5 0.594276266979052
28 5 0.634800193269607
29 5 0.631878086158157
30 5 0.704230560848075
1 6 0.787593824308512
2 6 0.488841495812511
3 6 0.703194316856223
4 6 0.308566780049952
5 6 0.402702258622696
6 6 0.492245194818765
7 6 0.369771898547241
8 6 0.451671068274508
9 6 0.447309381964906
10 6 0.59335035791498
11 6 0.770207746252878
12 6 0.323428456953631
13 6 0.602051106796064
14 6 0.417540534968909
15 6 0.598664445368127
16 6 0.491041478678574
17 6 0.578273485537429
18 6 0.583909293651201
19 6 0.355165325346824
20 6 0.771512935601209
21 6 0.610398109957716
22 6 0.326153806194884
23 6 0.685531497958291
24 6 0.870453396697517
25 6 0.322848668761829
26 6 0.331720689914232
27 6 0.58389944579089
28 6 0.509622318272509
29 6 0.689917652086881
30 6 0.60039541653844
1 7 0.640336312149514
2 7 0.618225214716624
3 7 0.522394055454785
4 7 0.531737168468379
5 7 0.770337873363712
6 7 0.606714329516769
7 7 0.524211885119609
8 7 0
9 7 0.440518289951767
10 7 0.620382456757178
11 7 0.784292509574199
12 7 0.957022398907812
13 7 0.474812349650902
14 7 0.479796821951688
15 7 0.758102946290358
16 7 0.789129612048219
17 7 0.744282658051405
18 7 0.731374405810211
19 7 0.78380584549745
20 7 0.607751314477481
21 7 0.7459304867597
22 7 0.723813364230063
23 7 0.751308809324058
24 7 0.774814906040313
25 7 0.567290630448183
26 7 0.780505052917694
27 7 0.240563384145619
28 7 0.509160424933997
29 7 0.433995583600915
30 7 0.483419845514761
1 8 0.602057344100761
2 8 0.402133443207585
3 8 0.907783162936135
4 8 0.464888664254534
5 8 0.607336416764447
6 8 0.290872473551442
7 8 0.527969654618791
8 8 0.772436534133853
9 8 0.225302848789472
10 8 0.733379031637395
11 8 0.421003862017243
12 8 0.763738566555664
13 8 0.53176186552141
14 8 0.689078342539242
15 8 0.578056497852307
16 8 0.847208229045399
17 8 0.650342454264675
18 8 0.573666871110377
19 8 0.656712209013123
20 8 0.29788398776987
21 8 0.929529264352302
22 8 0.729236740819086
23 8 0.549793853098091
24 8 0.693526529660846
25 8 0.665603484412054
26 8 0.684273579809124
27 8 0.736451268521966
28 8 0.528719561334912
29 8 0.68053074742841
30 8 0.579001618496103
1 9 0.701283957297601
2 9 0.86263357394264
3 9 0.811344556021437
4 9 0.655359065678254
5 9 0.700256287355916
6 9 0.285142762832242
7 9 0.58083887058707
8 9 0.724330126640439
9 9 0.741607366341063
10 9 0.347532995457665
11 9 0.606528082127532
12 9 0.757797201105278
13 9 0.858627521990646
14 9 0.67015102089144
15 9 0.524546801524678
16 9 0.376020478845059
17 9 0.433281913378468
18 9 0.471900842571838
19 9 0.507427886336399
20 9 0.731676215430354
21 9 0.437086997995763
22 9 0.47608779520793
23 9 0.959169766709634
24 9 0.540536631623494
25 9 0.489467653621248
26 9 0.802996505128852
27 9 0.727730049217568
28 9 0.420868225787194
29 9 0.530520487139895
30 9 0.776305399848308
1 10 0.518100261249211
2 10 0.827717272672193
3 10 0.503069220532491
4 10 0.602776550250481
5 10 0.842041485128313
6 10 0.799935486812027
7 10 0.725464853373297
8 10 0.30936656103404
9 10 0.495887640262332
10 10 0.554414827629291
11 10 0.559711429634953
12 10 0.480023297441827
13 10 0.695290723023793
14 10 0.487714648314992
15 10 0.773777159149758
16 10 0.662432028394343
17 10 0.490404652019132
18 10 0.736132612824828
19 10 0.814295217868877
20 10 0.543507614840143
21 10 0.470799536654605
22 10 0.4519791766093
23 10 0.596924583836004
24 10 0.616130854068414
25 10 0.650714770783727
26 10 0.357672952611649
27 10 0.650135692784465
28 10 0.414160763909575
29 10 0.67716268301088
30 10 0.507383068627352
1 11 0.551318045997735
2 11 0.635871569013909
3 11 0.416719043044323
4 11 0.4125018576668
5 11 0.505730447494994
6 11 0.281165043776105
7 11 0.359679320794927
8 11 0.513661794103589
9 11 0.442230924063512
10 11 0.324963655015671
11 11 0.710277926262525
12 11 0.412941548340195
13 11 0.151641386684054
14 11 0.618398450108329
15 11 0.806968198815743
16 11 0.509783631725789
17 11 0.378431436733095
18 11 0.653747027965542
19 11 0.722574097281337
20 11 0.27392304193534
21 11 0.439160075765678
22 11 0.531577189585309
23 11 0.722220944783566
24 11 0.527249766993658
25 11 0.57433981715773
26 11 0.709685738258763
27 11 0.748600229073128
28 11 0.34597677848619
29 11 0.66682316823306
30 11 0.604637631715328
1 12 0.836675583149374
2 12 0.862055481075844
3 12 0.786263289589473
4 12 0.403169027763511
5 12 0.40860084476379
6 12 0.488067085474871
7 12 0.393882756816269
8 12 0.698007296684041
9 12 0.661634328653812
10 12 0.755771698533354
11 12 0.713587115704797
12 12 0.519877792004634
13 12 0.599189669161721
14 12 0.337895650786682
15 12 0.73979119497764
16 12 0.724379581119615
17 12 0.599934266714792
18 12 0.423456511649579
19 12 0.762544436923252
20 12 0.476292202108176
21 12 0.594958967520798
22 12 0.429531569988005
23 12 0.523921924371217
24 12 0.70516725502798
25 12 0.618517165698397
26 12 0.33313849803193
27 12 0.821604775851235
28 12 0.598637068987267
29 12 0.527557163773102
30 12 0.588058643077354
1 13 0.258982662040752
2 13 0.576458551033943
3 13 0.4201011244205
4 13 0.370572616470596
5 13 0.337759299081368
6 13 0.776663235175972
7 13 0.700122413082033
8 13 0.691382134596313
9 13 0.578209394517438
10 13 0.639952907323817
11 13 0.574784960735493
12 13 0.748038782485519
13 13 0.745746501977681
14 13 0.651685516229854
15 13 0.813252564735199
16 13 0.423674589885807
17 13 0.501424281851822
18 13 0.391745001484028
19 13 0.525484830838491
20 13 0.424435293658983
21 13 0.625166883261718
22 13 0.310691633016722
23 13 0.410882943866899
24 13 0.686694049391324
25 13 0.709641607951783
26 13 0.366752692445718
27 13 0.63130517509444
28 13 0.523452273725506
29 13 0.67356168948696
30 13 0.532324195613094
1 14 0.226161585556861
2 14 0.587154018299021
3 14 0.635639748081898
4 14 0.487652075045791
5 14 0.726124345675862
6 14 0.414895753214903
7 14 0.628351235040661
8 14 0.621766968732122
9 14 0.432194116313551
10 14 0.445199233148767
11 14 0.604576240338638
12 14 0.676132911614586
13 14 0.614528175203227
14 14 0.409864838130707
15 14 0.718497715262116
16 14 0.54186578821542
17 14 0.589550265871393
18 14 0.405624931401041
19 14 0.590857742492589
20 14 0.7761808588504
21 14 0.812843878816482
22 14 0.34377731643631
23 14 0.508664771605226
24 14 0.575795631600665
25 14 0.33486521243059
26 14 0.664372414765452
27 14 0.765200966057663
28 14 0.523814661401711
29 14 0.496760112630024
30 14 0.400394293828439
1 15 0.467896959850792
2 15 0.73724912860507
3 15 0.60823041183449
4 15 0.780753891841054
5 15 0.359650198705135
6 15 0.557876910373309
7 15 0.447284498881298
8 15 0.634806331012099
9 15 0.446351796919296
10 15 0.680651095852402
11 15 0.522369795885285
12 15 0.620373243490986
13 15 0.47029938908692
14 15 0.635661780964568
15 15 0.492337120419214
16 15 0.446864954882812
17 15 0.76016211970548
18 15 0.742579362979814
19 15 0.755477324391596
20 15 0.32773868361866
21 15 0.647036022502582
22 15 0.421460242114869
23 15 0.66219905709111
24 15 0.682931546766987
25 15 0.437671787170165
26 15 0.745633047699779
27 15 0.616021226628865
28 15 0.438725746592041
29 15 0.625784675933096
30 15 0.601142001666661
1 16 0.38794168104223
2 16 0.516828136947974
3 16 0.745105097786023
4 16 0.478460116482274
5 16 0.52975120347492
6 16 0.600059555600384
7 16 0.692943193843008
8 16 0.666829588175613
9 16 0.772248289485752
10 16 0.474608394532748
11 16 0.490035043781069
12 16 0.637030242359237
13 16 0.835530887405989
14 16 0.437890623181515
15 16 0.655875913608099
16 16 0.284849306424059
17 16 0.290442859391448
18 16 0.785713983384475
19 16 0.793887670155702
20 16 0.706271624169834
21 16 0.554777878656348
22 16 0.626216136018299
23 16 0.501938335524314
24 16 0.80267164485664
25 16 0.763254321664876
26 16 0.700734292306739
27 16 0.71722102587773
28 16 0.484381872472624
29 16 0.694412382539674
30 16 0.243015363397937
1 17 0.527404475825559
2 17 0.37936453372743
3 17 0.854294009885673
4 17 0.254161660125623
5 17 0.682009072500887
6 17 0.547177963137872
7 17 0.745515566118326
8 17 0.546121814309209
9 17 0.476612121799879
10 17 0.734162843400283
11 17 0.492490975496095
12 17 0.65486084768637
13 17 0.525142762026363
14 17 0.479282373996078
15 17 0.577728973368762
16 17 0.424482278560846
17 17 0.338768717441589
18 17 0.706964165812222
19 17 0.373959962835119
20 17 0.545956668161688
21 17 0.379348611043336
22 17 0.455870764148583
23 17 0.795377569491473
24 17 0.519203005751828
25 17 0.661263123862361
26 17 0.612963719314811
27 17 0.574988713620202
28 17 0.329874192161689
29 17 0.71710736036821
30 17 0.550185831453087
1 18 0.653999445740681
2 18 0.575116876266659
3 18 0.295280246693751
4 18 0.453708756859413
5 18 0.423922348012004
6 18 0.418762792510777
7 18 0.694682573179069
8 18 0.366891605427116
9 18 0.512268766550234
10 18 0.686690307360524
11 18 0.483930693896299
12 18 0.696820962505211
13 18 0.413691965380133
14 18 0.494274409475089
15 18 0.343345961115823
16 18 0.69562137951649
17 18 0.521021646636936
18 18 0.520591636798536
19 18 0.297269796778793
20 18 0.486395823966858
21 18 0.626867953710829
22 18 0.586468125889102
23 18 0.5385989469463
24 18 0.553640284547558
25 18 0.580132134277265
26 18 0.655298952089476
27 18 0.453150624989096
28 18 0.710967623751867
29 18 0.645102617639772
30 18 0.763581956813662
1 19 0.759594644005891
2 19 0.330089049021653
3 19 0.564807824271116
4 19 0.392831371261938
5 19 0.696956326736722
6 19 0.676242388977601
7 19 0.563274350571416
8 19 0.598160803918632
9 19 0.746322354291438
10 19 0.457518110713107
11 19 0.389926461996011
12 19 0.559597840505887
13 19 0.545071617496152
14 19 0.788451195854568
15 19 0.778075244041959
16 19 0.619083642664471
17 19 0.806326771517549
18 19 0.678334711099848
19 19 0.596012959903185
20 19 0.498525112847131
21 19 0.389257173133806
22 19 0.457323301733109
23 19 0.568537740725845
24 19 0.395981760325982
25 19 0.625635149071872
26 19 0.340471518666257
27 19 0.814809120094232
28 19 0.504403781554152
29 19 0.677533742662543
30 19 0.561349028134178
1 20 0.78978935044285
2 20 0.429768643928285
3 20 0.672500987943267
4 20 0.770824792773237
5 20 0.66518318596383
6 20 0.812020415882715
7 20 0.465317840339874
8 20 0.725954956637854
9 20 0.595777517982626
10 20 0.35337258597146
11 20 0.540513117687598
12 20 0.60901872532141
13 20 0.750958209062362
14 20 0.816669032982377
15 20 0.525675794958233
16 20 0.447096604946017
17 20 0.792835880915709
18 20 0.647225611057604
19 20 0.290414839594289
20 20 0.579296822222116
21 20 0.788161521077139
22 20 0.63419574504222
23 20 0.555710910700813
24 20 0.379350041802633
25 20 0.359211417609662
26 20 0.484086941737988
27 20 0.500978138554384
28 20 0.131960154367942
29 20 0.686156766229079
30 20 0.2399313707289
1 21 0.427712089449114
2 21 0.761775763086751
3 21 0.366309896923138
4 21 0.506770077737659
5 21 0.473020719273199
6 21 0.49497660168788
7 21 0.717253984741052
8 21 0.159775405574516
9 21 0.66319671447405
10 21 0.438434805385357
11 21 0.557388012287351
12 21 0.462356619689036
13 21 0.577167178712194
14 21 0.378463797883389
15 21 0.706849654194987
16 21 0.577714655704877
17 21 0.617264362164917
18 21 0.362147728823672
19 21 0.640690253849822
20 21 0.543360379185521
21 21 0.542308249812768
22 21 0.543403531304602
23 21 0.630959066254754
24 21 0.662598569240341
25 21 0.401266241035694
26 21 0.802875145191035
27 21 0.529423027727052
28 21 0.54324142296078
29 21 0.578596566692665
30 21 0.587388881662715
1 22 0.841923843210244
2 22 0.65554307553611
3 22 0.625529902106059
4 22 0.659050070151769
5 22 0.800200867590761
6 22 0.752629772202275
7 22 0.431980128418967
8 22 0.609171434512627
9 22 0.402615093917068
10 22 0.746749454643648
11 22 0.603442109478666
12 22 0.907734876955182
13 22 0.554148401564724
14 22 0.410240495135965
15 22 0.690916502851826
16 22 0.532637226570088
17 22 0.358622732042464
18 22 0.302502786629266
19 22 0.604705601499527
20 22 0.180204361126764
21 22 0.724367152371776
22 22 0.626994472656986
23 22 0.532333590044811
24 22 0.812372606234168
25 22 0.519323080144893
26 22 0.5165551632262
27 22 0.656427286688908
28 22 0.403720115841361
29 22 0.698049356442804
30 22 0.392111087961453
1 23 0.438524384676988
2 23 0.586710062918334
3 23 0.501452005509529
4 23 0.420043398114254
5 23 0.476990265200942
6 23 0.72352699904987
7 23 0.482597406720444
8 23 0.892666056626656
9 23 0.237815463441128
10 23 0.624874206681094
11 23 0.461940224062713
12 23 0.549504280736026
13 23 0.404370441765221
14 23 0.609068239850299
15 23 0.66211259255506
16 23 0.579446822561287
17 23 0.826539368875282
18 23 0.547402275253782
19 23 0.494917101899139
20 23 0.404695298392952
21 23 0.705240684668134
22 23 0.465653900264877
23 23 0.201624622954496
24 23 0.443583274926397
25 23 0.464748806916576
26 23 0.612027014695582
27 23 0.507983558579018
28 23 0.70100420594292
29 23 0.577427135521234
30 23 0.352011270848966
1 24 0.47487167020055
2 24 0.45433133404748
3 24 0.561050255333342
4 24 0.5878936491429
5 24 0.64834163328328
6 24 0.194907822406118
7 24 0.552918413297619
8 24 0.43124450686023
9 24 0.71229254033051
10 24 0.549028372787198
11 24 0.670096778257105
12 24 0.353394870115773
13 24 0.547150689489239
14 24 0.550420921953166
15 24 0.461186797194339
16 24 0.281835688974396
17 24 0.861505665948417
18 24 0.676390307767519
19 24 0.620008199601517
20 24 0.481178742256179
21 24 0.60469185328201
22 24 0.857807146951939
23 24 0.765806811930623
24 24 0.248265005472886
25 24 0.524292530222831
26 24 0.511178300796655
27 24 0.546678297882767
28 24 0.758951084204972
29 24 0.560746068458599
30 24 0.598869860748157
1 25 0.680396191358076
2 25 0.604136039608848
3 25 0.975269142945823
4 25 0.413164340762223
5 25 0.572056393775457
6 25 0.591965780154601
7 25 0.84304980969928
8 25 0.71033197835617
9 25 0.495191266645172
10 25 0.354501325933302
11 25 0.540287455711716
12 25 0.395030601703827
13 25 0.552282039732417
14 25 0.372715407911348
15 25 0.640968104923545
16 25 0.685502349677737
17 25 0.462106266135179
18 25 0.529458749223239
19 25 0.590405993971747
20 25 0.383419459607236
21 25 0.685778322565381
22 25 0.635360504205588
23 25 0.616824278398037
24 25 0.582596221655766
25 25 0.897051541953251
26 25 0.7590121455462
27 25 0.917263889084326
28 25 0.578490542930292
29 25 0.559904040358294
30 25 0.588923703011718
1 26 0.287064522479976
2 26 0.394429394355785
3 26 0.568859515387428
4 26 0.456508411817143
5 26 0.41456495198331
6 26 0.521523139827582
7 26 0.37917934847781
8 26 0.498682819912272
9 26 0.261274439976024
10 26 0.936646374328155
11 26 0.454110328114726
12 26 0.296446811295576
13 26 0.750980672972409
14 26 0.378501723813298
15 26 0.736769038312769
16 26 0.821073116122254
17 26 0.435616461545927
18 26 0.489726406796381
19 26 0.764144952107548
20 26 0.823421526213164
21 26 0.634057489346896
22 26 0.6721613848001
23 26 0.578098061783723
24 26 0.368341361851023
25 26 0.737885572416384
26 26 0.701200692538328
27 26 0.706594795545549
28 26 0.563442615893421
29 26 0.752227162131833
30 26 0.75493545048142
1 27 0.778475513947132
2 27 0.697248014587416
3 27 0.546403632581566
4 27 0.820384982890981
5 27 0.535735519789992
6 27 0.556405345644195
7 27 0.361407894855998
8 27 0.615945354437459
9 27 0.624914332866868
10 27 0.700669876505311
11 27 0.432385396661441
12 27 0.742521938344956
13 27 0.518410077968065
14 27 0.897774584217325
15 27 0.684889269182676
16 27 0.496534638417932
17 27 0.526523173586315
18 27 0.453215908450345
19 27 0.429900029962555
20 27 0.562767504936261
21 27 0.480735273518636
22 27 0.463574686454095
23 27 0.67799305552258
24 27 0.711294115443626
25 27 0.544995564173193
26 27 0.434426216744441
27 27 0.50853060448455
28 27 0.199897881211288
29 27 0.435196005001373
30 27 0.651069551099651
1 28 0.720801169082444
2 28 0.757104434854107
3 28 0.590532532729569
4 28 0.715753220787635
5 28 0.589634557361875
6 28 0.369313148305833
7 28 0.651782160441184
8 28 0.548451599351232
9 28 0.502680258638663
10 28 0.841768858328845
11 28 0.574863866319274
12 28 0.74260353920434
13 28 0.434613529727372
14 28 0.471281363701843
15 28 0.48106851033883
16 28 0.672411243377067
17 28 0.518482475132351
18 28 0.485307189537232
19 28 0.515931616002883
20 28 0.798945348864876
21 28 0.475809160908653
22 28 0.496360273903969
23 28 0.611785057311014
24 28 0.289607844271588
25 28 0.451563894418991
26 28 0.704886350134634
27 28 0.599143366070557
28 28 0.473173022256219
29 28 0.60993715968424
30 28 0.498346304840771
1 29 0.201961040953374
2 29 0.572243222958264
3 29 0.513980019105131
4 29 0.603026209292051
5 29 0.670924094150917
6 29 0.454340936130977
7 29 0.779141347853298
8 29 0.644545810714583
9 29 0.636680330964064
10 29 0.725084620350691
11 29 0.660205640482175
12 29 0.657946957780579
13 29 0.543762044532809
14 29 1
15 29 0.349217928436516
16 29 0.655465806842746
17 29 0.717322024970888
18 29 0.450340032759899
19 29 0.536930317391121
20 29 0.537861196846185
21 29 0.523724251451795
22 29 0.757718272797545
23 29 0.361107429565224
24 29 0.423174664698982
25 29 0.476213185003175
26 29 0.459780820241268
27 29 0.698526947061437
28 29 0.507725484138488
29 29 0.31543864554827
30 29 0.549754006261425
1 30 0.563543174813234
2 30 0.305435537372894
3 30 0.498040476484903
4 30 0.721117236620944
5 30 0.663289817826139
6 30 0.664017903570583
7 30 0.535943316793921
8 30 0.775371722366182
9 30 0.311679274210452
10 30 0.692834476030215
11 30 0.712135756725475
12 30 0.121746328213189
13 30 0.379434484766462
14 30 0.575975992474558
15 30 0.564306995122904
16 30 0.554119899569818
17 30 0.696265478568583
18 30 0.660146911105503
19 30 0.584616692881759
20 30 0.618368035206002
21 30 0.453498094696538
22 30 0.418458467494273
23 30 0.665521858521741
24 30 0.618349801851256
25 30 0.446835330086411
26 30 0.315932462758338
27 30 0.190811970190008
28 30 0.462905438365152
29 30 0.691058431530781
30 30 0.367983854618571
