## Supplementary material for "To disperse or compete? Coevolution of traits leads to a limited number of reproductive strategies": Rasters used: raster007.csv

x "y" "K"
1 1 0.442218380460564
2 1 0.413574078792733
3 1 0.481705164648585
4 1 0.286258357917678
5 1 0.587519764147065
6 1 0.48026887450335
7 1 0.603328602837009
8 1 0.853814563331855
9 1 0
10 1 0.619591355348932
11 1 0.658266056174155
12 1 0.660676380364609
13 1 0.661107914117327
14 1 0.426984262300034
15 1 0.372396317834493
16 1 0.553060374223906
17 1 0.600053838634147
18 1 0.682004831670177
19 1 0.698667558753772
20 1 0.544198958401902
21 1 0.591570147748507
22 1 0.576794045911701
23 1 0.463957855966239
24 1 0.40003810842025
25 1 0.646931967807003
26 1 0.376218134344059
27 1 0.376853452573307
28 1 0.599433114767595
29 1 0.578204487209322
30 1 0.545708267533724
1 2 0.492137808349757
2 2 0.456307288844938
3 2 0.413589699197026
4 2 0.793600686938709
5 2 0.614508392450978
6 2 0.615391219342049
7 2 0.614777079775904
8 2 0.603413964489123
9 2 0.665325596702279
10 2 0.693779108491474
11 2 0.529582207793093
12 2 0.802920085769193
13 2 0.720028218592371
14 2 0.238845947564422
15 2 0.441832328578751
16 2 0.609072638002155
17 2 0.442033416722453
18 2 0.330638727688179
19 2 0.828872238641535
20 2 0.742616878291574
21 2 0.519778304261803
22 2 0.338098134536612
23 2 0.491501496845949
24 2 0.316481496033013
25 2 0.493392293615925
26 2 0.48095917856334
27 2 0.485649971474766
28 2 0.244051607189772
29 2 0.520571153863085
30 2 0.249074862514407
1 3 0.532840623277322
2 3 0.705277931660549
3 3 0.537563917564375
4 3 0.673790460567063
5 3 0.563820956746883
6 3 0.419860852088973
7 3 0.382372639710123
8 3 0.751254411077371
9 3 0.615258236513377
10 3 0.858184530582731
11 3 0.762802668014788
12 3 0.727158022686369
13 3 0.449012521487974
14 3 0.335857487191728
15 3 0.681478299113337
16 3 0.378462074185945
17 3 0.550696829412196
18 3 0.554315725658692
19 3 0.401381714483717
20 3 0.480586388274374
21 3 0.717086274418946
22 3 0.587125346867093
23 3 0.432082877967376
24 3 0.224354299872632
25 3 0.52292757115407
26 3 0.347021511764631
27 3 0.83986176586477
28 3 0.62111077060733
29 3 0.563943178392162
30 3 0.660252114144785
1 4 0.560675917448877
2 4 0.663050441522841
3 4 0.794600994367216
4 4 0.811020547239458
5 4 0.389219741569918
6 4 0.583835726471619
7 4 0.562805742130147
8 4 0.55558599067312
9 4 0.730839842176792
10 4 0.500355289651981
11 4 0.56649794785548
12 4 0.422334442571254
13 4 0.540650174460148
14 4 0.255763208124152
15 4 0.403809959115842
16 4 0.504585699799754
17 4 0.664613667356178
18 4 0.599267587891687
19 4 0.491215172485551
20 4 0.647834714937073
21 4 0.560658265207021
22 4 0.405638695516543
23 4 0.47066117605767
24 4 0.751582193798827
25 4 0.466626311374008
26 4 0.418227139628563
27 4 0.542125512439553
28 4 0.644409873194983
29 4 0.327782326147091
30 4 0.463740186178517
1 5 0.691097503374424
2 5 0.608375962909352
3 5 0.432030019737223
4 5 0.380668447644503
5 5 0.617527866289432
6 5 0.573369338481056
7 5 0.919020351646019
8 5 0.901696231229864
9 5 0.582890864670439
10 5 0.542871901886587
11 5 0.473213603164154
12 5 0.459791441661992
13 5 0.38079036291672
14 5 0.567315670778799
15 5 0.307800251894166
16 5 0.533238151196059
17 5 0.557984772370333
18 5 0.682989464844187
19 5 0.631356384049468
20 5 0.585097288439244
21 5 0.313807409906047
22 5 0.663589723997119
23 5 0.456188908023742
24 5 0.82953057777974
25 5 0.539809582817879
26 5 0.413437267760612
27 5 0.614199868802956
28 5 0.708324249965569
29 5 0.64882753133927
30 5 0.293416704728346
1 6 0.55819734724429
2 6 0.719321515420868
3 6 0.339081444879318
4 6 0.780415237270771
5 6 0.597218969057795
6 6 0.679778492655967
7 6 0.308354562479843
8 6 0.722556692823908
9 6 0.406927410058599
10 6 0.451788961706676
11 6 0.786449790270346
12 6 0.357898296475164
13 6 0.577443210895087
14 6 0.254150056357871
15 6 0.588587792584726
16 6 0.644350975931152
17 6 0.423468340495286
18 6 0.428869128581945
19 6 0.81748726544695
20 6 0.565766386171445
21 6 0.519214705153339
22 6 0.699719943432912
23 6 0.407828052874903
24 6 0.313755085265934
25 6 0.588132597033941
26 6 0.662444782497226
27 6 0.635394624921437
28 6 0.637270687284289
29 6 0.650673282927507
30 6 0.620329055171238
1 7 0.416473932979542
2 7 0.709552069541948
3 7 0.516847371588393
4 7 0.655534284460364
5 7 0.533285761038613
6 7 0.437401837127753
7 7 0.533752649715051
8 7 0.720083096765204
9 7 0.405976799672755
10 7 0.620723548226996
11 7 0.0604602945967917
12 7 0.284405547814998
13 7 0.557126124600261
14 7 0.278597459581791
15 7 0.530217043617216
16 7 0.722595271781349
17 7 0.213584912981982
18 7 0.47462738273351
19 7 0.710519082197432
20 7 0.610405921256123
21 7 0.414444903702758
22 7 0.556725642132985
23 7 0.454975803664832
24 7 0.738744859499592
25 7 0.649207278315953
26 7 0.590108054563928
27 7 0.778573242187559
28 7 0.625343018170739
29 7 0.511919240861214
30 7 0.852693547720096
1 8 0.259796763973821
2 8 0.517675528586462
3 8 0.779206946453518
4 8 0.381489084295969
5 8 0.387032898758034
6 8 0.600352593908554
7 8 0.476295902632133
8 8 0.67028777246676
9 8 0.413867882410951
10 8 0.64053557228427
11 8 0.541230764630264
12 8 0.412775404483296
13 8 0.833398995409607
14 8 0.795695518809241
15 8 0.638847068324908
16 8 0.525756891556385
17 8 0.279022730555061
18 8 0.69488269971613
19 8 0.525401502410981
20 8 0.445728349412457
21 8 0.831254153534848
22 8 0.354481089714051
23 8 0.287950300579395
24 8 0.466374464889647
25 8 0.379513992825076
26 8 0.492852516411744
27 8 0.660710388608097
28 8 0.577188107714377
29 8 0.427695589158985
30 8 0.875437074120948
1 9 0.518487901911701
2 9 0.545149828329204
3 9 0.410503700560495
4 9 0.67891021398521
5 9 0.405553138522525
6 9 0.725171846417955
7 9 0.610926397186561
8 9 0.714964692457594
9 9 0.469004250120604
10 9 0.584273563973808
11 9 0.598420464564056
12 9 0.376505083787241
13 9 0.480661492563482
14 9 0.620740392791379
15 9 0.538304812327577
16 9 0.61499705100357
17 9 0.289646885371819
18 9 0.492324312457635
19 9 0.534997781379654
20 9 0.525582950278831
21 9 0.43924374436202
22 9 0.262676904947205
23 9 0.72840925648064
24 9 0.622456503825741
25 9 0.611803734980634
26 9 0.448435987211355
27 9 0.616690671341143
28 9 0.63790858675487
29 9 0.550123704597205
30 9 0.475422577707879
1 10 0.384920784489835
2 10 0.366821527168653
3 10 0.553438378277559
4 10 0.333301312139032
5 10 0.586316763595097
6 10 0.496063327507795
7 10 0.200818818039618
8 10 0.519368811251102
9 10 0.761617050873172
10 10 0.647044955238072
11 10 0.344580742138775
12 10 0.301252868087933
13 10 0.688499097680491
14 10 0.488358904198179
15 10 0.716147894949109
16 10 0.307725534446444
17 10 0.574403218763193
18 10 0.527035841863764
19 10 0.785373795917246
20 10 0.528626556237191
21 10 0.365682993302679
22 10 0.526349942131484
23 10 0.586660152325308
24 10 0.590275386126552
25 10 0.465127964888387
26 10 0.579212465651619
27 10 0.3452675772219
28 10 0.370640484035693
29 10 0.673737136063186
30 10 0.384746675905504
1 11 0.807215443531407
2 11 0.508196184683588
3 11 0.762484575181281
4 11 0.622478923767104
5 11 0.443863706466307
6 11 0.489972932663536
7 11 0.591968487739068
8 11 0.622078226134282
9 11 0.366508279606828
10 11 0.663091428610843
11 11 0.544339290284148
12 11 0.539919973413864
13 11 0.344153709922497
14 11 0.339402385978804
15 11 0.571448048750803
16 11 0.553263131461777
17 11 0.373063006266862
18 11 0.161533214694266
19 11 0.368868828280221
20 11 0.642168575813625
21 11 0.744226395120263
22 11 0.59293925901035
23 11 0.649719783524949
24 11 0.58427075227276
25 11 0.572704682304922
26 11 0.490362881334063
27 11 0.489022395435503
28 11 0.656658160692225
29 11 0.765011488419621
30 11 0.581392806523984
1 12 0.264688549804447
2 12 0.60317182017607
3 12 0.781882825636326
4 12 0.542008219938268
5 12 0.597638405181613
6 12 0.626148740353599
7 12 0.416333502272797
8 12 0.58844208754068
9 12 0.256663630491821
10 12 0.683528265209016
11 12 0.57567379889034
12 12 0.535923014591639
13 12 0.522462534191431
14 12 0.621990390090518
15 12 0.549873512323733
16 12 0.318694624751061
17 12 0.423376652642891
18 12 0.589783301051855
19 12 0.771801993049708
20 12 0.415916499812455
21 12 0.619233074245341
22 12 0.756440164793333
23 12 0.640323280913129
24 12 0.44417795273162
25 12 0.288090091603707
26 12 0.203192725218516
27 12 0.490483689048938
28 12 0.774219097902139
29 12 0.624301172589528
30 12 0.526828588086986
1 13 0.692090775224666
2 13 0.56970374146935
3 13 0.677855320019651
4 13 0.578525086785899
5 13 0.435031044609113
6 13 0.419728999127885
7 13 0.35721274254054
8 13 0.498725726958727
9 13 0.591050960757398
10 13 0.46068661011784
11 13 0.395261582648444
12 13 0.246656842169537
13 13 0.456427750178438
14 13 0.366186569859031
15 13 0.621008180702072
16 13 0.750206856328644
17 13 0.549425509111628
18 13 0.672869657900739
19 13 0.431085121594764
20 13 0.523134318713945
21 13 0.290459531027974
22 13 0.408011904988127
23 13 0.762625858182364
24 13 0.629120232616313
25 13 0.505060314739829
26 13 0.756422146984878
27 13 0.513428098684071
28 13 0.517389232931635
29 13 0.652310859313636
30 13 0.428314563405238
1 14 0.55710998598855
2 14 0.493780559019777
3 14 0.460308291970007
4 14 0.759281140088368
5 14 0.587936313023041
6 14 1
7 14 0.386960015919444
8 14 0.400986805737257
9 14 0.837812061692213
10 14 0.212295909054821
11 14 0.461552352436545
12 14 0.724012312614608
13 14 0.527671041356743
14 14 0.74165398815076
15 14 0.662810149644679
16 14 0.725530677376935
17 14 0.603883483970272
18 14 0.528944162628544
19 14 0.518738682695562
20 14 0.599223001986331
21 14 0.505502729926901
22 14 0.665598362104041
23 14 0.397137697888872
24 14 0.311593344441924
25 14 0.393379314012707
26 14 0.570463951693918
27 14 0.60006086285276
28 14 0.274762329005858
29 14 0.524304264645913
30 14 0.215158653588154
1 15 0.528903796469274
2 15 0.601076692324734
3 15 0.696158708006243
4 15 0.359604742033821
5 15 0.377307683780588
6 15 0.735574158158966
7 15 0.719093808661205
8 15 0.318773819052091
9 15 0.325800442933331
10 15 0.38283327556115
11 15 0.67663799590632
12 15 0.433875058705007
13 15 0.72884134234372
14 15 0.841613307240985
15 15 0.582289838202235
16 15 0.423897062412495
17 15 0.487437110754763
18 15 0.603964911809277
19 15 0.5482078696193
20 15 0.548986876340826
21 15 0.631161038650735
22 15 0.766748255095201
23 15 0.786549351333711
24 15 0.783177652472922
25 15 0.318006800428672
26 15 0.379518443396866
27 15 0.4579441023413
28 15 0.569708891195991
29 15 0.66119339474856
30 15 0.454457714598047
1 16 0.121596668546291
2 16 0.454375350305687
3 16 0.4189045846192
4 16 0.559323219358013
5 16 0.664474482463622
6 16 0.678262573538332
7 16 0.679694255462078
8 16 0.603261397164824
9 16 0.380410934827247
10 16 0.668433474432786
11 16 0.354376996814366
12 16 0.460261619276887
13 16 0.664953335076252
14 16 0.898220377276748
15 16 0.417749323063639
16 16 0.656158421312292
17 16 0.680436963043477
18 16 0.491996496040965
19 16 0.727501847347651
20 16 0.534643762162844
21 16 0.76705791752576
22 16 0.810746611674694
23 16 0.543595913072852
24 16 0.731641522916652
25 16 0.480469098779348
26 16 0.510064033851994
27 16 0.541815437907768
28 16 0.646161707935927
29 16 0.393762258938059
30 16 0.47543055978515
1 17 0.725407468229622
2 17 0.504552543315655
3 17 0.576497025214533
4 17 0.484985184818448
5 17 0.284085891463393
6 17 0.637893122966442
7 17 0.586141114164575
8 17 0.665232148234636
9 17 0.476209843540511
10 17 0.482043639713689
11 17 0.87788840921188
12 17 0.583412427363377
13 17 0.608841898470309
14 17 0.497756997216772
15 17 0.678378975856618
16 17 0.796528041818609
17 17 0.564654324526928
18 17 0.163319844422327
19 17 0.582846976351726
20 17 0.543636582196731
21 17 0.671374835454535
22 17 0.579816344824876
23 17 0.55487399718556
24 17 0.401724984077326
25 17 0.671248801582838
26 17 0.676376658391534
27 17 0.4831537993288
28 17 0.571510140270145
29 17 0.565235809128937
30 17 0.633300215207541
1 18 0.684900020917451
2 18 0.696467252839336
3 18 0.629916775893128
4 18 0.402399877759572
5 18 0.445747168484166
6 18 0.540706350794135
7 18 0.49600994356324
8 18 0.406376765254856
9 18 0.493804418194803
10 18 0.507076027009735
11 18 0.575141184015855
12 18 0.621120685982064
13 18 0.388427383465188
14 18 0.586118197671567
15 18 0.515152878917456
16 18 0.493372135179331
17 18 0.483244305576434
18 18 0.582291100462545
19 18 0.508618332574701
20 18 0.291440290246273
21 18 0.352711593446149
22 18 0.609644723723171
23 18 0.629103153466017
24 18 0.452956856669539
25 18 0.594116561851832
26 18 0.462362398685172
27 18 0.768943867596256
28 18 0.35317977217699
29 18 0.790770242539575
30 18 0.687568762842075
1 19 0.662012552165045
2 19 0.70642516818187
3 19 0.843427440786311
4 19 0.581418239792124
5 19 0.57058978164957
6 19 0.562683991172245
7 19 0.895080299877057
8 19 0.406695474871752
9 19 0.385172183108551
10 19 0.359954926467663
11 19 0.560793324444978
12 19 0.757317457045086
13 19 0.596828007524939
14 19 0.703642096089035
15 19 0.759719454474122
16 19 0.610870546790787
17 19 0.560706917880198
18 19 0.498446995633799
19 19 0.587228438047505
20 19 0.59457089841347
21 19 0.520999561444411
22 19 0.716082133184506
23 19 0.518375967290293
24 19 0.467942345327344
25 19 0.569800246488889
26 19 0.742835989934947
27 19 0.441070784235837
28 19 0.194537327178674
29 19 0.458867197204564
30 19 0.304977115427188
1 20 0.277960007249543
2 20 0.46478670588972
3 20 0.537192793036388
4 20 0.51422549005774
5 20 0.670394394772611
6 20 0.274958788550583
7 20 0.608106334930345
8 20 0.458655068029627
9 20 0.886866363853912
10 20 0.570162147057745
11 20 0.45689937503073
12 20 0.480342953397854
13 20 0.5765409967867
14 20 0.418221894123088
15 20 0.386368615870879
16 20 0.429548957857122
17 20 0.725228322979478
18 20 0.687049643928329
19 20 0.62391346430302
20 20 0.463786533351307
21 20 0.379253804249297
22 20 0.385339655621172
23 20 0.480314877364185
24 20 0.270641006226043
25 20 0.530776998435961
26 20 0.705111664335181
27 20 0.460308316293084
28 20 0.371236280439873
29 20 0.528273629556895
30 20 0.485793819201074
1 21 0.710715820515268
2 21 0.676511653534913
3 21 0.636831854999948
4 21 0.643085209267266
5 21 0.832726914270857
6 21 0.514008855231346
7 21 0.621565095107673
8 21 0.719635452223899
9 21 0.764534616302852
10 21 0.387586639455268
11 21 0.554280341596939
12 21 0.571466974201906
13 21 0.548703398476482
14 21 0.604627987286057
15 21 0.405391193104269
16 21 0.505913289166445
17 21 0.637377583920395
18 21 0.409345463408567
19 21 0.464855762269855
20 21 0.372004313056359
21 21 0.663838649395439
22 21 0.753472880966159
23 21 0.458250921262719
24 21 0.650664144753506
25 21 0.682581104437212
26 21 0.672769356435635
27 21 0.559411201520715
28 21 0.64598476005808
29 21 0.596708338193291
30 21 0.471518238511659
1 22 0.38343878590536
2 22 0.897180867605533
3 22 0.484268573891924
4 22 0.651293050238682
5 22 0.661726870768201
6 22 0.728954551177744
7 22 0.513076076807672
8 22 0.552724822826643
9 22 0.515981561528255
10 22 0.529606399703982
11 22 0.292380748466422
12 22 0.397476412555828
13 22 0.50014604418841
14 22 0.443063102596309
15 22 0.540926605829627
16 22 0.5275912398173
17 22 0.643591212054749
18 22 0.385703116185283
19 22 0.822487871618508
20 22 0.418092523750893
21 22 0.517912370778126
22 22 0.698457668618586
23 22 0.924940307834083
24 22 0.62208944843619
25 22 0.337758646459144
26 22 0.321683340138842
27 22 0.363026859334855
28 22 0.296954724356559
29 22 0.52929829247017
30 22 0.687497031572598
1 23 0.651356699575626
2 23 0.673470707305573
3 23 0.791699991782621
4 23 0.688492086410443
5 23 0.751902597144329
6 23 0.710134033031021
7 23 0.566040735310389
8 23 0.31953845966384
9 23 0.541567181202334
10 23 0.719688812863808
11 23 0.530655434061991
12 23 0.583602444300848
13 23 0.494177645815495
14 23 0.254859693327798
15 23 0.749132945625123
16 23 0.585315101013749
17 23 0.48274204187227
18 23 0.581179297532899
19 23 0.513918924901782
20 23 0.448748170359174
21 23 0.568343356977223
22 23 0.286573496540371
23 23 0.449909976786862
24 23 0.514765180087056
25 23 0.377488058520921
26 23 0.12149477099992
27 23 0.459007124828163
28 23 0.650653270289037
29 23 0.122960336196639
30 23 0.605649087704844
1 24 0.432989347036655
2 24 0.355052807464621
3 24 0.66674766127398
4 24 0.415714398090975
5 24 0.583650094275734
6 24 0.389914169631872
7 24 0.217121290510872
8 24 0.559400668505587
9 24 0.346719423571772
10 24 0.54186379277382
11 24 0.305581185223613
12 24 0.576039549231644
13 24 0.882173848101873
14 24 0.34643985660911
15 24 0.370310988128105
16 24 0.548928842792133
17 24 0.588923579711775
18 24 0.519032059558106
19 24 0.473627647351263
20 24 0.311451626884878
21 24 0.515448053032834
22 24 0.407693025586077
23 24 0.466876890567962
24 24 0.758043712476267
25 24 0.651083094697105
26 24 0.528954944761519
27 24 0.512844124187622
28 24 0.70807328253104
29 24 0.537027485378344
30 24 0.539007777274924
1 25 0.49785532117157
2 25 0.444502435832627
3 25 0.456360813047316
4 25 0.599572702022589
5 25 0.607894243850172
6 25 0.239165716122003
7 25 0.623610703480674
8 25 0.500549571209542
9 25 0.456376193694311
10 25 0.44563857533531
11 25 0.149343614154129
12 25 0.407125037230448
13 25 0.467998028768753
14 25 0.44049343239314
15 25 0.499143456004184
16 25 0.696856387845102
17 25 0.762396875079225
18 25 0.464220384041847
19 25 0.542599991585663
20 25 0.412525913149174
21 25 0.531153668633874
22 25 0.600733513628591
23 25 0.698737376003612
24 25 0.474246540244866
25 25 0.663154470758428
26 25 0.546928043774323
27 25 0.505134410695155
28 25 0.693325220988141
29 25 0.544094218291723
30 25 0.746393329708247
1 26 0.350671743307961
2 26 0.619139799005807
3 26 0.338070880437218
4 26 0.745562857526727
5 26 0.57448315385756
6 26 0.564224479189654
7 26 0.25499169761804
8 26 0.572134647019004
9 26 0.62242780308767
10 26 0.654643589291843
11 26 0.720617908085162
12 26 0.482880795486656
13 26 0.395046997657596
14 26 0.685311133123449
15 26 0.580332614392456
16 26 0.516454019084267
17 26 0.805495129376118
18 26 0.477387491165839
19 26 0.368713287857714
20 26 0.453036332574432
21 26 0.776781599728706
22 26 0.506594542345893
23 26 0.997756265797752
24 26 0.554671159051958
25 26 0.352205092403003
26 26 0.478214226466182
27 26 0.43633161366203
28 26 0.497405363169925
29 26 0.556557291998424
30 26 0.562633653166557
1 27 0.533725029464835
2 27 0.353366733470594
3 27 0.485389256212259
4 27 0.587307103186671
5 27 0.435235803098246
6 27 0.690222292924785
7 27 0.573235988583225
8 27 0.66220846119371
9 27 0.521268180427065
10 27 0.549317891411892
11 27 0.728865667761867
12 27 0.646322097291942
13 27 0.577322891537027
14 27 0.645843616418876
15 27 0.814155600493794
16 27 0.721333157169647
17 27 0.564145887974327
18 27 0.355592270085239
19 27 0.429020955441272
20 27 0.7532377646463
21 27 0.508832872258847
22 27 0.624589411701008
23 27 0.610157884485956
24 27 0.488437434889086
25 27 0.603782926543367
26 27 0.574144512368221
27 27 0.616608437749309
28 27 0.411655981620149
29 27 0.751251295061131
30 27 0.676284022664078
1 28 0.445645109651622
2 28 0.488922582238124
3 28 0.436968571349921
4 28 0.70497021425334
5 28 0.583398133272076
6 28 0.398819152254575
7 28 0.547196351791902
8 28 0.349293239772388
9 28 0.554545533012257
10 28 0.614957680403911
11 28 0.365190065295515
12 28 0.576727084175996
13 28 0.660233944563781
14 28 0.560070677302156
15 28 0.400701619723973
16 28 0.707645413651471
17 28 0.58280390669385
18 28 0.693750278107532
19 28 0.445117810321308
20 28 0.682805599365143
21 28 0.62880245654717
22 28 0.411879923459647
23 28 0.486065180299962
24 28 0.267764360984671
25 28 0.749742741109846
26 28 0.551888884308627
27 28 0.350770111855087
28 28 0.640457848777569
29 28 0.558834132337847
30 28 0.533609351767691
1 29 0.698260877652786
2 29 0.543071012075158
3 29 0.536053547643531
4 29 0.439142165648189
5 29 0.626771711229289
6 29 0.621586261854376
7 29 0.720017193611454
8 29 0.730302170968735
9 29 0.470810411456825
10 29 0.552658040952561
11 29 0.363985407864471
12 29 0.668573690453448
13 29 0.652454335674788
14 29 0.561526929770974
15 29 0.763112132923818
16 29 0.670678420765548
17 29 0.618995062120605
18 29 0.757475884522248
19 29 0.540693279588942
20 29 0.428567915630587
21 29 0.618005740538178
22 29 0.629234045639033
23 29 0.541205591387434
24 29 0.549236604548645
25 29 0.569939709873794
26 29 0.719959413633214
27 29 0.504763552287831
28 29 0.229968104027241
29 29 0.583041629961939
30 29 0.540789067900591
1 30 0.515387113175031
2 30 0.578236715758475
3 30 0.638022962716269
4 30 0.326711287794152
5 30 0.346957502016926
6 30 0.443982310662026
7 30 0.6864315456768
8 30 0.53517185703957
9 30 0.300066136052496
10 30 0.458162311026684
11 30 0.563390956872868
12 30 0.63446862238168
13 30 0.352051433239615
14 30 0.636332010113659
15 30 0.361259573716511
16 30 0.373106326226395
17 30 0.595432198469718
18 30 0.278278475431368
19 30 0.472053460914807
20 30 0.450978427635998
21 30 0.647858553401928
22 30 0.747924497797558
23 30 0.300864624827647
24 30 0.463342967505511
25 30 0.264327252306428
26 30 0.50151285275442
27 30 0.658642063152581
28 30 0.648818910441327
29 30 0.703912941279022
30 30 0.435382955013071
