## Supplementary material for "To disperse or compete? Coevolution of traits leads to a limited number of reproductive strategies": Rasters used: raster008.csv

x "y" "K"
1 1 0.444910139354098
2 1 0.333652465422493
3 1 0.509401204902502
4 1 0.359452848238726
5 1 0.447459000091476
6 1 0.421831973012784
7 1 0.224826455406633
8 1 0.301162236556231
9 1 0.409737466498749
10 1 0.335641338450604
11 1 0.744447691411436
12 1 0.339386981917499
13 1 0.4905390144171
14 1 0.368048740383397
15 1 0.334359136600104
16 1 0.19797922261396
17 1 0.22816794156728
18 1 0.616234898920513
19 1 0.555489954063319
20 1 0.474970139371272
21 1 0.673236485141487
22 1 0.402555484181963
23 1 0.400880004612971
24 1 0.422407834939947
25 1 0.706038978239146
26 1 0.377216034800608
27 1 0.240629809809946
28 1 0.455653372817204
29 1 0.56055332936402
30 1 0.316409192907165
1 2 0.509995911458274
2 2 0.39016864258313
3 2 0.460357934546688
4 2 0.291955450215667
5 2 0.430780214493059
6 2 0.638141366966241
7 2 0.389588854206856
8 2 0.494109513971547
9 2 0.674515054963297
10 2 0.206800998831314
11 2 0.414183562028018
12 2 0.433858514284581
13 2 0.42631517128031
14 2 0.291846507353131
15 2 0.465793287717671
16 2 0.594529083053151
17 2 0.599512686112252
18 2 0.564623210868131
19 2 0.466575820532718
20 2 0.271661233187827
21 2 0.448703208283259
22 2 0.256395151990889
23 2 0.10506045323863
24 2 0.288228692281619
25 2 0.444979097949842
26 2 0.56262135354547
27 2 0.56280267141379
28 2 0.568013992328519
29 2 0.345167034176963
30 2 0.423466473372251
1 3 0.423901911024589
2 3 0.391312924350472
3 3 0.470437226348761
4 3 0.454962547933037
5 3 0.66509185973442
6 3 0.51560288180284
7 3 0.14447559594524
8 3 0.386456572868908
9 3 0.49740982090107
10 3 0.379278593153346
11 3 0.713031265191911
12 3 0.520276882173489
13 3 0.536039036902646
14 3 0.23792326708088
15 3 0.202896251751547
16 3 0.463229693292441
17 3 0.494832021451901
18 3 0.556334129409471
19 3 0.34763920306983
20 3 0.449017787116951
21 3 0.378944565744033
22 3 0.659889316649524
23 3 0.556276735335507
24 3 0.260224577419637
25 3 0.489717930888246
26 3 0.432474455157355
27 3 0.302926993240763
28 3 0.240263315502555
29 3 0.235370018905736
30 3 0.474660988334089
1 4 0.429725195284493
2 4 0.558857795066984
3 4 0.262025991116685
4 4 0.499946870410653
5 4 0.639916032672207
6 4 0.22692168238886
7 4 0.34598288563238
8 4 0.500878841587539
9 4 0.453249172341433
10 4 0.324618859008971
11 4 0.2617716203693
12 4 0.168787462569775
13 4 0.684473874854212
14 4 0.459551984635832
15 4 0.382512960764089
16 4 0.40307670073469
17 4 0.373695933347996
18 4 0.365058694368475
19 4 0.48340071832481
20 4 0.238932198483126
21 4 0.369604101630571
22 4 1
23 4 0.426213423869169
24 4 0.519020027821986
25 4 0.503159040587655
26 4 0.467977865146447
27 4 0.544075914464485
28 4 0.423629685703685
29 4 0.573569562065283
30 4 0.594847148256403
1 5 0.458237185046571
2 5 0.358349347889546
3 5 0.544587971943961
4 5 0.383704743206968
5 5 0.563457085932198
6 5 0.450612137549526
7 5 0.418254706207587
8 5 0.362935434302298
9 5 0.473423636537344
10 5 0.50135041358976
11 5 0.477245605446155
12 5 0.351436951310886
13 5 0.263290758378044
14 5 0.625872920413104
15 5 0.47438205292692
16 5 0.631252953486771
17 5 0.365400893849127
18 5 0.393167982970013
19 5 0.383604531342586
20 5 0.534776901376064
21 5 0.579974224764112
22 5 0.516695461667832
23 5 0.268568463406436
24 5 0.370677214116525
25 5 0.221263799387765
26 5 0.319331473053874
27 5 0.524405495986003
28 5 0.265713783379351
29 5 0.513521189427506
30 5 0.322303189246702
1 6 0.549899908536687
2 6 0.408571528743708
3 6 0.544410810926057
4 6 0.297197625221419
5 6 0.41289682453426
6 6 0.299983613385463
7 6 0.4568879708888
8 6 0.551454674119765
9 6 0.60156242698314
10 6 0.353771194530008
11 6 0.239265854960649
12 6 0.246811054717993
13 6 0.340455722277753
14 6 0.405989112456289
15 6 0.515508650408227
16 6 0.469363612467836
17 6 0.652898430324625
18 6 0.303086353851744
19 6 0.331447994992945
20 6 0.393836278507178
21 6 0.554252857264497
22 6 0.3604155334215
23 6 0.308412090680906
24 6 0.359614312485052
25 6 0.377680740149038
26 6 0.433655030959076
27 6 0.25483275043405
28 6 0.472667969894351
29 6 0.568027168833626
30 6 0.228113615212095
1 7 0.403139351691572
2 7 0.493516934758008
3 7 0.134663227232339
4 7 0.432729506286876
5 7 0.439600321855792
6 7 0.725045608507036
7 7 0.525367078893279
8 7 0.506102706725766
9 7 0.401229738945895
10 7 0.562150429322366
11 7 0.439833347606424
12 7 0.372092630687355
13 7 0.508978430703317
14 7 0.452491203584608
15 7 0.315624530257046
16 7 0.353257083413279
17 7 0.234219004724444
18 7 0.539760987972657
19 7 0.48515823060944
20 7 0.605157292193697
21 7 0.562021731788679
22 7 0.38527245149862
23 7 0.462234793233364
24 7 0.18553214835282
25 7 0.579236296794273
26 7 0.446619258757924
27 7 0.690742065064475
28 7 0.485718992014096
29 7 0.268178156201093
30 7 0.673757613454262
1 8 0.385807183374878
2 8 0.523589490179815
3 8 0.485151198787322
4 8 0.180253376025699
5 8 0.602397957902389
6 8 0.322956130268413
7 8 0.452137787874026
8 8 0.167201560321512
9 8 0.531643020921275
10 8 0.44353725445203
11 8 0.438040039525436
12 8 0.455264713611815
13 8 0.347564257529991
14 8 0.197594846138566
15 8 0.642541020935507
16 8 0.526813733684577
17 8 0.330706860382499
18 8 0.301999411507241
19 8 0.446640016882131
20 8 0.632437078153617
21 8 0.344827059040316
22 8 0.339124514914432
23 8 0.406528571731044
24 8 0.548370384173041
25 8 0.295347809051718
26 8 0.597813614283219
27 8 0.481777656008688
28 8 0.432974786601094
29 8 0.493360938869185
30 8 0.419730342786763
1 9 0.452613655923161
2 9 0.265575704448427
3 9 0.213085107628764
4 9 0.437072676216241
5 9 0.801050600786497
6 9 0.70410731059261
7 9 0.354906716995707
8 9 0.336859158355209
9 9 0.604280015866847
10 9 0.481244405583111
11 9 0.342878599284985
12 9 0.599469919143855
13 9 0.296332417399927
14 9 0.366523171121325
15 9 0.406185879477607
16 9 0.335721693615936
17 9 0.492573261682156
18 9 0.49242151472782
19 9 0.351251765739761
20 9 0.358575997217728
21 9 0.559496230982977
22 9 0.624977963751475
23 9 0.423256133324353
24 9 0.396322372057104
25 9 0.327128248264653
26 9 0.528087793731237
27 9 0.453012158696876
28 9 0.11315288681968
29 9 0.495449167983811
30 9 0.295052082546045
1 10 0.382341306701677
2 10 0.387652379356168
3 10 0.487129209997235
4 10 0.373087839352273
5 10 0.491987905202868
6 10 0.58459886348301
7 10 0.34414627045098
8 10 0.408781780937045
9 10 0.384746180127153
10 10 0.374369916312051
11 10 0.276293268989185
12 10 0.28871649257176
13 10 0.44586539719738
14 10 0.271118081312736
15 10 0.474451339667019
16 10 0.255389344259582
17 10 0.343550131955674
18 10 0.547992600491036
19 10 0.479791229175162
20 10 0.48205225719427
21 10 0.480287180856236
22 10 0.378145822282728
23 10 0.356341363457024
24 10 0.135831387026174
25 10 0.457698716199053
26 10 0.457531152234682
27 10 0.292719735306686
28 10 0.460512572835948
29 10 0.807738054875578
30 10 0.538909609432718
1 11 0.529925587656935
2 11 0.388187446428987
3 11 0.42487627282588
4 11 0.365445207980957
5 11 0.694443544130187
6 11 0.281113427622172
7 11 0.553218329533848
8 11 0.63689099796961
9 11 0.402598751856493
10 11 0.27635509279889
11 11 0.419574019029535
12 11 0.512434079278947
13 11 0.42274753609718
14 11 0.288075240590215
15 11 0.468985693872098
16 11 0.624734413925521
17 11 0.482128341933604
18 11 0.388573518621814
19 11 0.5600465474058
20 11 0.483153974657907
21 11 0.258939049656704
22 11 0.325550241282243
23 11 0.549722625117619
24 11 0.28586913944881
25 11 0.481346385203177
26 11 0.431765212869985
27 11 0.528991564166972
28 11 0.431282330779479
29 11 0.579287433837832
30 11 0.441292757075087
1 12 0.47598987644523
2 12 0.643180815233183
3 12 0.389686950882106
4 12 0.208040783490988
5 12 0.326920323890861
6 12 0.377307372007691
7 12 0.633321866089219
8 12 0.650738754446285
9 12 0.610871314107318
10 12 0.324772182500991
11 12 0.420747267442725
12 12 0.352171576265314
13 12 0.477426029016057
14 12 0.686893883212743
15 12 0.243294130586001
16 12 0.314247555309302
17 12 0.606123041176339
18 12 0.525003701520767
19 12 0.472742940814791
20 12 0.425772024124591
21 12 0.563231073046361
22 12 0.431947204535483
23 12 0.485738446706999
24 12 0.31907003821717
25 12 0.648352712171207
26 12 0.562339717903787
27 12 0.173921341406775
28 12 0.517953578922621
29 12 0.377355252447892
30 12 0.478154971293648
1 13 0.451222499591796
2 13 0.192949369633328
3 13 0.563938046138776
4 13 0.347499346725561
5 13 0.246656848493884
6 13 0.510948216460384
7 13 0.437001075831443
8 13 0.361201175839687
9 13 0.679047505730941
10 13 0.42349462494065
11 13 0.255861302437154
12 13 0.569276732907171
13 13 0.490441146245836
14 13 0.565338474272466
15 13 0.426183203784714
16 13 0.413414916941931
17 13 0.392309983770865
18 13 0.606978220978719
19 13 0.441370256629797
20 13 0.270828758385358
21 13 0.180221024632006
22 13 0.441434102919633
23 13 0.320868884267703
24 13 0.375246655460478
25 13 0.43862258620409
26 13 0.40351263838807
27 13 0.456585103724272
28 13 0.27365265238377
29 13 0.292331703315964
30 13 0.575488464752431
1 14 0.386912466605805
2 14 0.578825870438972
3 14 0.288479636448895
4 14 0.528453094686181
5 14 0.394160206732548
6 14 0.191515897655265
7 14 0.475859550514884
8 14 0.466821073048508
9 14 0.455400380546946
10 14 0.472600755138322
11 14 0.531696824447688
12 14 0.465204981271607
13 14 0.25044878760629
14 14 0.147277357003175
15 14 0.447215432480111
16 14 0.371898726798677
17 14 0.473950245249428
18 14 0.47469320124459
19 14 0.444392004012363
20 14 0.329418367738591
21 14 0.36361967517734
22 14 0.557102038424318
23 14 0.357917265713154
24 14 0.276116464478917
25 14 0.459505729935881
26 14 0.331172186315539
27 14 0.398883003689037
28 14 0.347775730390705
29 14 0.27814186549377
30 14 0.433716827691425
1 15 0.440177493339692
2 15 0.467615957924817
3 15 0.518456726129446
4 15 0.319354012644583
5 15 0.403491738468579
6 15 0.506629532785222
7 15 0.354178080552923
8 15 0.524283274894181
9 15 0.632623383699384
10 15 0.260835176208735
11 15 0.322412778882822
12 15 0.6160818466161
13 15 0.447455660427577
14 15 0.5021743635191
15 15 0.261495057095733
16 15 0.553471955124052
17 15 0.43664445669069
18 15 0.381402323596023
19 15 0.685589333574109
20 15 0.226710100411978
21 15 0.579302111508648
22 15 0.370141319970792
23 15 0.41293766329844
24 15 0.53751957934157
25 15 0.489210816607129
26 15 0.540511152091853
27 15 0.653060185405058
28 15 0.290282443581646
29 15 0.539966587335687
30 15 0.302874240716599
1 16 0.314186546379055
2 16 0.522939054749647
3 16 0.611342219774506
4 16 0.522952946916599
5 16 0.266238139433672
6 16 0.385111606371282
7 16 0.666490651591522
8 16 0.521788431973247
9 16 0.414181231030036
10 16 0.538813859895844
11 16 0.42081620120094
12 16 0.464995147846059
13 16 0.511622309927965
14 16 0.412025660350132
15 16 0.488584487107698
16 16 0.557150016008465
17 16 0.4934908652243
18 16 0.811822576876323
19 16 0.277921923746378
20 16 0.499169915203545
21 16 0.493289681632092
22 16 0.619613842907331
23 16 0.547512875020725
24 16 0.38487904671573
25 16 0.471259488833182
26 16 0.523506563257776
27 16 0.323503670867445
28 16 0.429665788902946
29 16 0.315315983911338
30 16 0.249035185733259
1 17 0.548185092563551
2 17 0.235811438897838
3 17 0.34059956671885
4 17 0.616540216564854
5 17 0.185172978009351
6 17 0.579690103455765
7 17 0.558999565491134
8 17 0.586833804017424
9 17 0.46345067078794
10 17 0.419491470463093
11 17 0.387107368364502
12 17 0.203289185876668
13 17 0.369348238510661
14 17 0.391302062073387
15 17 0.277936585370724
16 17 0.604591782740723
17 17 0.280368606785132
18 17 0.648588759003421
19 17 0.362433029717718
20 17 0.311035346553634
21 17 0.336627053831031
22 17 0.464033030229898
23 17 0.193232658499678
24 17 0.184550371701792
25 17 0.648114873519368
26 17 0.470651335570855
27 17 0.40134172080205
28 17 0.256819805838965
29 17 0.452578307801088
30 17 0.486171738678735
1 18 0.365434507335314
2 18 0.486625072440996
3 18 0.606633806796878
4 18 0.553912712318444
5 18 0.385190397158919
6 18 0.210557444820619
7 18 0.545219391909766
8 18 0.183513344294085
9 18 0.215289290076524
10 18 0.36220790303899
11 18 0.52007030874995
12 18 0.211801861716927
13 18 0.388442330764283
14 18 0.301991044057133
15 18 0.494754605400957
16 18 0.346801846592809
17 18 0.512433938217612
18 18 0.412850873031136
19 18 0.442083510643927
20 18 0.534254749244005
21 18 0.688961721310967
22 18 0.352334314781323
23 18 0.334297776218164
24 18 0.264678720089036
25 18 0.342664398731836
26 18 0.381630380061137
27 18 0.490063329084762
28 18 0.5513025360115
29 18 0.262167011832452
30 18 0.217225597613961
1 19 0.485466425887598
2 19 0.341324822451089
3 19 0.289007809027934
4 19 0.594822048956082
5 19 0.667087267695498
6 19 0.544220149640155
7 19 0.483736095385229
8 19 0.460276703288516
9 19 0.517040089260646
10 19 0.239074401200203
11 19 0.250421909321705
12 19 0.324090113238744
13 19 0.723472773870587
14 19 0.553598489931799
15 19 0.472408483184623
16 19 0.37136165788558
17 19 0.227859996122872
18 19 0.506744181048247
19 19 0.297362543572787
20 19 0.293441778344371
21 19 0.415151423827229
22 19 0.424760245981114
23 19 0.276757339576051
24 19 0.337453210479811
25 19 0.522868620012951
26 19 0.14999279847088
27 19 0.31006108562497
28 19 0.523396058821685
29 19 0.346676024632492
30 19 0.421061205521686
1 20 0.62970412269689
2 20 0.534003087491776
3 20 0.502477328165245
4 20 0.343507594117455
5 20 0.311573776769654
6 20 0.258903905391341
7 20 0.612625668354535
8 20 0.262041296205656
9 20 0.248528566253955
10 20 0.642069267993416
11 20 0.683729239186497
12 20 0.564647402459854
13 20 0.329795704216973
14 20 0.445963310583346
15 20 0.364158879020874
16 20 0.330922048264957
17 20 0.491107718834302
18 20 0.369108889696632
19 20 0.332206036122713
20 20 0.497213945275603
21 20 0.469543624494556
22 20 0.61560280917411
23 20 0.391936360154789
24 20 0.511013270838303
25 20 0.383110830971963
26 20 0.342765087856594
27 20 0.636332615847818
28 20 0.500856201564569
29 20 0.294239164607245
30 20 0.401744755805708
1 21 0.329807259006764
2 21 0.660441605185262
3 21 0.411874943144675
4 21 0.471148971047149
5 21 0.53995747325367
6 21 0.492444169670396
7 21 0.327550044310284
8 21 0.446048321907585
9 21 0.477333660294561
10 21 0.435941925692149
11 21 0.384694755955058
12 21 0.341702501304628
13 21 0.558345899563753
14 21 0.593807581348395
15 21 0.567602697036977
16 21 0.414986225889644
17 21 0.212130286870021
18 21 0.288421409650782
19 21 0.516572426913064
20 21 0.327127150537871
21 21 0.454085999275089
22 21 0.404766058539456
23 21 0.498905433318914
24 21 0.222601478019552
25 21 0.191821801595699
26 21 0.485143982973275
27 21 0.306010764293853
28 21 0.422318636363112
29 21 0.536947935839964
30 21 0.442935185699598
1 22 0.38615157886533
2 22 0.357357517174511
3 22 0.555181161330941
4 22 0.417712871209269
5 22 0.501981089304481
6 22 0.463590502983621
7 22 0.493735407989119
8 22 0.577005134771695
9 22 0.236249918304227
10 22 0.337874252577391
11 22 0.298641915068161
12 22 0.402274060283598
13 22 0.284595566186444
14 22 0.429464007537408
15 22 0.265815012911072
16 22 0.282233978117477
17 22 0.258317391891089
18 22 0.256894193331458
19 22 0.346122554886808
20 22 0.412805484021078
21 22 0.554943291863267
22 22 0.56605229496664
23 22 0.47320497344169
24 22 0.426065452280597
25 22 0.488118761301632
26 22 0.296337598192962
27 22 0.36412123623413
28 22 0.679694457314104
29 22 0.409336248591328
30 22 0.587809614316517
1 23 0.391379085720324
2 23 0.170027946261596
3 23 0.206246624801044
4 23 0.655255301880774
5 23 0.192832772711287
6 23 0.45478355113872
7 23 0.408417825244234
8 23 0.619956253151322
9 23 0.647755818295463
10 23 0.52051419743863
11 23 0.446592285533513
12 23 0.374425634475568
13 23 0.483842387590214
14 23 0.31121854484667
15 23 0.514156951265238
16 23 0.329951299511137
17 23 0.162166631758126
18 23 0.275806641448126
19 23 0.428552752151632
20 23 0.561299512420748
21 23 0.540303956742426
22 23 0.346448692000393
23 23 0.539524399922256
24 23 0.551401728009214
25 23 0.434091412051741
26 23 0.700864810441034
27 23 0.192076742014598
28 23 0.329853501791833
29 23 0.457866112076916
30 23 0.514406225138269
1 24 0.44854606039823
2 24 0.559116456385589
3 24 0.35722719842062
4 24 0.47446083594575
5 24 0.229544915553723
6 24 0.517526493693374
7 24 0.393402769009149
8 24 0.365710714528811
9 24 0.419122628083662
10 24 0.425004452268683
11 24 0.3780605775952
12 24 0.385144586466937
13 24 0.504367879364388
14 24 0.407810994919512
15 24 0.476709156520441
16 24 0.77814017274052
17 24 0.297234490148064
18 24 0.521853081688052
19 24 0.233595079432724
20 24 0.39967711794427
21 24 0.365680089374286
22 24 0.426082165275976
23 24 0.508374974481658
24 24 0.587437268670426
25 24 0.460826971544836
26 24 0.313422048879833
27 24 0.476214013303857
28 24 0.347728443206527
29 24 0.628143283146158
30 24 0.379171722199285
1 25 0.508558336795968
2 25 0.553794826986763
3 25 0.273685771483657
4 25 0.32598673510172
5 25 0.244763002670793
6 25 0.158353770146125
7 25 0.606207205107658
8 25 0.363275824811414
9 25 0.147030078274579
10 25 0.240050940295688
11 25 0.20674755528923
12 25 0.365503157139755
13 25 0.356760469751696
14 25 0.418492951395071
15 25 0.508743635097514
16 25 0.65346018633463
17 25 0.502299118543134
18 25 0.404659412946707
19 25 0.420343777956686
20 25 0.426018814952125
21 25 0.344824489293615
22 25 0.286766522960126
23 25 0.302994586981946
24 25 0.47334442923463
25 25 0.516184816751544
26 25 0.173673007436243
27 25 0.445073748964185
28 25 0.444800258227107
29 25 0.177023317591169
30 25 0.274928333878974
1 26 0.54165145458695
2 26 0.109204095545039
3 26 0.580680200720655
4 26 0.438348120391365
5 26 0.442618482657929
6 26 0.25379490242732
7 26 0.333157134154687
8 26 0.365719821117725
9 26 0.503937923962012
10 26 0.394016249192562
11 26 0.523306976616688
12 26 0.409487886610914
13 26 0.294429379403343
14 26 0.624632552541821
15 26 0.21033503385531
16 26 0.615869937719264
17 26 0.537059015445683
18 26 0.212587619832096
19 26 0.571181108624994
20 26 0.312211215507566
21 26 0.425032789227131
22 26 0.575909876255848
23 26 0.417499337793292
24 26 0.300387631704123
25 26 0.367736595782472
26 26 0.517559843718337
27 26 0.573901991271081
28 26 0.15871437547422
29 26 0.239458816164265
30 26 0.120771223186687
1 27 0.311471728319888
2 27 0.507935439269485
3 27 0.390699400889986
4 27 0.122258853490283
5 27 0.524553608701297
6 27 0.432659220694278
7 27 0.274128173064112
8 27 0.487408557369804
9 27 0.52647060435607
10 27 0.312451614096501
11 27 0.556026648652873
12 27 0.277852262296143
13 27 0.533049121304972
14 27 0.563951913940225
15 27 0.323968633735038
16 27 0.301292187209541
17 27 0.397335783379593
18 27 0.489495961420039
19 27 0.364279263512657
20 27 0.415707515656339
21 27 0.491705734645645
22 27 0.382114289850717
23 27 0.134112478112787
24 27 0.293120906402237
25 27 0.456669293593961
26 27 0.424338240841874
27 27 0.436057387358504
28 27 0.555499768368937
29 27 0.560368606274226
30 27 0.390685506615815
1 28 0.375579161778882
2 28 0.254244751701873
3 28 0.363648695836321
4 28 0.32733963554654
5 28 0.555849150766209
6 28 0.404518054261383
7 28 0.521770298620998
8 28 0.644236161791076
9 28 0.304703126426327
10 28 0.332054089900055
11 28 0.391259906652125
12 28 0.397721164751537
13 28 0.153687140914664
14 28 0.326525917147783
15 28 0.205730781380296
16 28 0.475765951257082
17 28 0.40537196035898
18 28 0.600461879803214
19 28 0.370155276474598
20 28 0.377826982223081
21 28 0.477920551205387
22 28 0.347843278652983
23 28 0.264605857941884
24 28 0.129704253402763
25 28 0.3223252921822
26 28 0.351441236022112
27 28 0.520400836545426
28 28 0.367765547012975
29 28 0.453710730378802
30 28 0.409195686368268
1 29 0.647404522051079
2 29 0.564069189281119
3 29 0.362254424006221
4 29 0.22527052596067
5 29 0.250245811152135
6 29 0.56170909255124
7 29 0.395079515670839
8 29 0.214080754185925
9 29 0.478564603674816
10 29 0.574488209052958
11 29 0.182195821003444
12 29 0.289120808085678
13 29 0.474890331294268
14 29 0.312628075772853
15 29 0.414557073158397
16 29 0.510490305034099
17 29 0
18 29 0.612141459656642
19 29 0.321176505578322
20 29 0.0233375336780811
21 29 0.583125601391727
22 29 0.42530792531408
23 29 0.51574303709263
24 29 0.475637023349307
25 29 0.558040390752304
26 29 0.271452277697146
27 29 0.474164067688928
28 29 0.544693459448352
29 29 0.428548275389807
30 29 0.441697726651311
1 30 0.442103760139021
2 30 0.482653456776525
3 30 0.331116243262634
4 30 0.535488352334373
5 30 0.141092296424456
6 30 0.388279032769474
7 30 0.285739178607479
8 30 0.335097902501689
9 30 0.469314274625
10 30 0.389059890325639
11 30 0.579052907194498
12 30 0.269236359976303
13 30 0.412092762481094
14 30 0.346796274577787
15 30 0.425158742789753
16 30 0.541879829504625
17 30 0.300137572452101
18 30 0.348445053882041
19 30 0.586720666405925
20 30 0.508475962892321
21 30 0.407658961644415
22 30 0.364469710065878
23 30 0.525912454739002
24 30 0.222545184456455
25 30 0.544907618648232
26 30 0.481085619457179
27 30 0.507656926466217
28 30 0.421883525984979
29 30 0.304627093589119
30 30 0.436631032832745
