## Supplementary material for "To disperse or compete? Coevolution of traits leads to a limited number of reproductive strategies": Rasters used: raster009.csv

x "y" "K"
1 1 0.48765038209591
2 1 0.495839664142424
3 1 0.306958341501766
4 1 0.506051794802674
5 1 0.493447271981546
6 1 0.562381708649293
7 1 0.571407046598706
8 1 0.684331205983404
9 1 0.506188640412803
10 1 0.6972030572462
11 1 0.483452456365691
12 1 0.698372073799482
13 1 0.577760619939764
14 1 1
15 1 0.604301849751525
16 1 0.475448902211069
17 1 0.23661585975329
18 1 0.651707645771
19 1 0.394438692625951
20 1 0.518426627959319
21 1 0.647020179098169
22 1 0.68211887595906
23 1 0.592006244731257
24 1 0.586101321818357
25 1 0.389887443876878
26 1 0.693142439765355
27 1 0.524069049408679
28 1 0.594514363722916
29 1 0.782186187799884
30 1 0.374116818173715
1 2 0.660994019558424
2 2 0.574130115245105
3 2 0.456647063422102
4 2 0.59485417226029
5 2 0.436551670003535
6 2 0.438965348319749
7 2 0.582568158907994
8 2 0.5372327145799
9 2 0.637703423260082
10 2 0.687789602547956
11 2 0.46110714788007
12 2 0.59133164273714
13 2 0.582944247381206
14 2 0.457706619530196
15 2 0.494488814298276
16 2 0.606866852301404
17 2 0.554103055640435
18 2 0.529378960642707
19 2 0.738351747249484
20 2 0.700955543504201
21 2 0.606727442821515
22 2 0.70380048993178
23 2 0.508155742141007
24 2 0.595446606440039
25 2 0.791135010763772
26 2 0.442884226398158
27 2 0.563412299100046
28 2 0.439836798968327
29 2 0.36872891380668
30 2 0.232383337506626
1 3 0.527310926992044
2 3 0.584495234843086
3 3 0.727315525041839
4 3 0.716015722816126
5 3 0.540901932091837
6 3 0.556395573383769
7 3 0.755772013553
8 3 0.831017855218565
9 3 0.490848135157838
10 3 0.44542193158277
11 3 0.754831284884675
12 3 0.473300565176223
13 3 0.508289478760556
14 3 0.211956689739196
15 3 0.458013594328733
16 3 0.497443641007026
17 3 0.556680827684064
18 3 0.461677965998537
19 3 0.785994204568706
20 3 0.593746758211344
21 3 0.683645668172808
22 3 0.623847356073212
23 3 0.455064235281486
24 3 0.581008963715629
25 3 0.845979944925978
26 3 0.778418600108112
27 3 0.822188591388644
28 3 0.566252609570443
29 3 0.714428420235524
30 3 0.750241160430968
1 4 0.683494817401644
2 4 0.432486011511336
3 4 0.489452011327246
4 4 0.330737063122153
5 4 0.241636164902912
6 4 0.572006785186782
7 4 0.316044011782479
8 4 0.176866249819172
9 4 0.678766915654771
10 4 0.367525247253174
11 4 0.337451521391343
12 4 0.520896954822532
13 4 0.394914877856718
14 4 0.518364252740912
15 4 0.855706289175111
16 4 0.620654947118204
17 4 0.756863972261997
18 4 0.389600966774018
19 4 0.313616791320005
20 4 0.338049744961244
21 4 0.330768138959584
22 4 0.508256532545945
23 4 0.566522711247577
24 4 0.721399575384782
25 4 0.499662518024527
26 4 0.601900726366199
27 4 0.579351467760738
28 4 0.562768849912145
29 4 0.484999503044107
30 4 0.565811470462499
1 5 0.584181424865629
2 5 0.525023236133238
3 5 0.760320545669863
4 5 0.754928417207768
5 5 0.535044991913017
6 5 0.640389576786794
7 5 0.850205918740471
8 5 0.586102076281612
9 5 0.378539542277704
10 5 0.798002482340669
11 5 0.591703781693015
12 5 0.498315857403595
13 5 0.541461187168903
14 5 0.664827691135615
15 5 0.347654779325863
16 5 0.250000081098222
17 5 0.359428769717582
18 5 0.710594726685465
19 5 0.412029016126122
20 5 0.573670845947847
21 5 0.716517211856271
22 5 0.631149443770616
23 5 0.517799197085165
24 5 0.667728181452065
25 5 0.504545869467641
26 5 0.567616221425614
27 5 0.554991232876049
28 5 0.749724777238745
29 5 0.342382460077649
30 5 0.469685091444243
1 6 0.394186262596951
2 6 0.384332256903911
3 6 0.4192713915171
4 6 0.444727607578021
5 6 0.545346345867557
6 6 0.42468320946448
7 6 0.543100283328301
8 6 0.569169169238394
9 6 0.318830992693339
10 6 0.59636985358528
11 6 0.784174201810013
12 6 0.497763630529406
13 6 0.625812131179643
14 6 0.139548146841448
15 6 0.74884201382534
16 6 0.832752800659711
17 6 0.480823044403596
18 6 0.465387239191633
19 6 0.718562377609535
20 6 0.788699369602889
21 6 0.322225505254199
22 6 0.62034322492053
23 6 0.883332256264169
24 6 0.807398259484842
25 6 0.720223146514005
26 6 0.916432906108027
27 6 0.409289727650975
28 6 0.544528390483497
29 6 0.547875045811513
30 6 0.141926627302844
1 7 0.516128115317326
2 7 0.569846519836104
3 7 0.57637019039248
4 7 0.512470954425765
5 7 0.330667905168108
6 7 0.609365768536856
7 7 0.656182838352754
8 7 0.571518443135148
9 7 0.430069129157541
10 7 0.445539909544116
11 7 0.54273784416203
12 7 0.452975321792733
13 7 0.544871049602965
14 7 0.476341490344115
15 7 0.916439768687183
16 7 0.638261435167783
17 7 0.551862934938442
18 7 0.695728826482528
19 7 0.395210310120237
20 7 0.639867501897409
21 7 0.390210286292601
22 7 0.712948301583328
23 7 0.479660176118987
24 7 0.671224453688283
25 7 0.402925279719546
26 7 0.519094761251973
27 7 0.685805695752074
28 7 0.66525139867005
29 7 0.677805532910826
30 7 0.609613762372267
1 8 0.813449383702067
2 8 0.809069629664539
3 8 0.795487193758254
4 8 0.776741028723922
5 8 0.688708254073147
6 8 0.639799910065343
7 8 0.719350079786746
8 8 0.46765052716545
9 8 0.592656834868574
10 8 0.581130019620089
11 8 0.522022198992036
12 8 0.518898187456446
13 8 0.635379391725682
14 8 0.305325609521617
15 8 0.7988829656597
16 8 0.667466544854613
17 8 0.598343756799813
18 8 0.509156143360548
19 8 0.58843374283628
20 8 0.347664045365379
21 8 0.393110651730941
22 8 0.435820330090943
23 8 0.636488449579674
24 8 0.532451243102691
25 8 0.739510015478136
26 8 0.943172428493594
27 8 0.85347518600511
28 8 0.585782535264379
29 8 0.576419084476561
30 8 0.719857819551888
1 9 0.357193815510394
2 9 0.486381592362723
3 9 0.702867615510521
4 9 0.753931850129145
5 9 0.477631528702587
6 9 0.502189979170595
7 9 0.635211442072049
8 9 0.471202104564921
9 9 0.476188153285455
10 9 0.559758492680393
11 9 0.571021575831685
12 9 0.505073856560733
13 9 0.466330226227035
14 9 0.181415482517436
15 9 0.695049953589395
16 9 0.637443065818804
17 9 0.508766648271722
18 9 0.350516163336044
19 9 0.765737342720018
20 9 0.336121529853982
21 9 0.88434237246231
22 9 0.628716511084564
23 9 0.556620634153612
24 9 0.535115871567757
25 9 0.731361824602697
26 9 0.672624600605844
27 9 0.685271939311678
28 9 0.701863216513305
29 9 0.546222533133288
30 9 0.658343137722768
1 10 0.691978859458734
2 10 0.564179433968499
3 10 0.519422130863209
4 10 0.595254998236855
5 10 0.85208364162327
6 10 0.306474981683888
7 10 0.59286492550177
8 10 0.308504267570391
9 10 0.872955163275843
10 10 0.44076715714305
11 10 0.530840718535539
12 10 0.865536961997618
13 10 0.784554216325908
14 10 0.890746671779092
15 10 0.478385718209047
16 10 0.463349726307028
17 10 0.463191049002769
18 10 0.506906822648479
19 10 0.960180472933334
20 10 0.551120126585161
21 10 0.649950845282865
22 10 0.482038880901604
23 10 0.47514252224636
24 10 0.627843060958703
25 10 0.613332839436069
26 10 0.468818203354016
27 10 0.550793684967974
28 10 0.764541422154548
29 10 0.600724851130929
30 10 0.861039588772287
1 11 0.562026388749706
2 11 0.412352273544305
3 11 0.509537409715686
4 11 0.662344543139778
5 11 0.500910417284164
6 11 0.813150380180604
7 11 0.41506684288374
8 11 0.471042676556764
9 11 0.430107428606133
10 11 0.663650090896993
11 11 0.715165601623359
12 11 0.302112088684961
13 11 0.613785784053753
14 11 0.53695914661573
15 11 0.642113365164482
16 11 0.435045453227645
17 11 0.849481550860038
18 11 0.519119578735623
19 11 0.778333536965722
20 11 0.762697530450114
21 11 0.514079980041726
22 11 0.298622912654886
23 11 0.652690526778855
24 11 0
25 11 0.376179925523172
26 11 0.435269349294998
27 11 0.67572225395112
28 11 0.732954932420238
29 11 0.671794672374183
30 11 0.709460952739869
1 12 0.636392548917503
2 12 0.368573156748362
3 12 0.646071266464861
4 12 0.311471002147602
5 12 0.48861124858857
6 12 0.605848321015856
7 12 0.628004764157381
8 12 0.392158171475234
9 12 0.64179066982462
10 12 0.308047491672402
11 12 0.671602250087075
12 12 0.594041750433553
13 12 0.461584460509812
14 12 0.728586362901073
15 12 0.432637464087189
16 12 0.796871773385806
17 12 0.680316103920461
18 12 0.861828050840332
19 12 0.558506475335922
20 12 0.453748476203483
21 12 0.654229498119161
22 12 0.523163602974324
23 12 0.741594395379837
24 12 0.516971792879523
25 12 0.483842666789669
26 12 0.718497378537034
27 12 0.583644090072487
28 12 0.544107497274856
29 12 0.874113607358618
30 12 0.377865863202887
1 13 0.611466565303217
2 13 0.525386812975238
3 13 0.665984522691096
4 13 0.455009814201095
5 13 0.420921180773639
6 13 0.522161067340311
7 13 0.473696545996388
8 13 0.384319127906384
9 13 0.581105343447122
10 13 0.515090206591543
11 13 0.324983354280155
12 13 0.364063544636423
13 13 0.485091582303975
14 13 0.473606806699944
15 13 0.733245831892817
16 13 0.591726524911587
17 13 0.722031107844924
18 13 0.452321789685225
19 13 0.547728672438853
20 13 0.480288016540459
21 13 0.548371073668032
22 13 0.667099264459321
23 13 0.674187922796389
24 13 0.636225088710882
25 13 0.68785209504987
26 13 0.800077744453847
27 13 0.739298934370271
28 13 0.517520637103764
29 13 0.529317935407563
30 13 0.65435960473718
1 14 0.726886617418173
2 14 0.558477579698935
3 14 0.447512921486735
4 14 0.558391718755396
5 14 0.695890057170526
6 14 0.440235644413921
7 14 0.924034759419579
8 14 0.502299530092839
9 14 0.756093733626496
10 14 0.775764367517412
11 14 0.593403710188106
12 14 0.342257474932792
13 14 0.314062889512608
14 14 0.834264479317165
15 14 0.719646523556481
16 14 0.626189347320267
17 14 0.667686114473055
18 14 0.399544514494451
19 14 0.857743791588206
20 14 0.500892889703336
21 14 0.703367009088842
22 14 0.531469997158509
23 14 0.520195944895221
24 14 0.461509983466556
25 14 0.450213161514515
26 14 0.608610101839607
27 14 0.607738345179756
28 14 0.64780039214199
29 14 0.414136524510797
30 14 0.521784570539994
1 15 0.358429469992509
2 15 0.217995012866178
3 15 0.564758614488545
4 15 0.590742493600539
5 15 0.406392326197645
6 15 0.761012849154927
7 15 0.823543684119948
8 15 0.616909057170122
9 15 0.468828958735834
10 15 0.588803497407042
11 15 0.541593233352392
12 15 0.665082075023753
13 15 0.616414154859321
14 15 0.498019199210288
15 15 0.664772957645833
16 15 0.370466407257044
17 15 0.48109721893494
18 15 0.500136015479309
19 15 0.114146528885812
20 15 0.442846752472566
21 15 0.556671616365708
22 15 0.629555649968332
23 15 0.493832638016558
24 15 0.589590506299785
25 15 0.456455565812835
26 15 0.399206919550095
27 15 0.573862925179684
28 15 0.425850419131122
29 15 0.458032351193951
30 15 0.372070937527467
1 16 0.678736666542018
2 16 0.547450233226864
3 16 0.192544415565466
4 16 0.406551635904468
5 16 0.453159014422865
6 16 0.749966619280008
7 16 0.484343407458433
8 16 0.811758493041228
9 16 0.544348841371111
10 16 0.687808366824543
11 16 0.451599626778704
12 16 0.53313736836251
13 16 0.579767917136252
14 16 0.276337490563617
15 16 0.485002436967142
16 16 0.405722247860193
17 16 0.43272626530375
18 16 0.482478870290587
19 16 0.48200357671107
20 16 0.773702571103063
21 16 0.31318875767381
22 16 0.67490204305449
23 16 0.423132681394455
24 16 0.544117857668291
25 16 0.687098871694769
26 16 0.737420496512606
27 16 0.428146358699894
28 16 0.344118373891915
29 16 0.597838985306695
30 16 0.656564709357051
1 17 0.522662934543987
2 17 0.490806410889603
3 17 0.29151883137226
4 17 0.562281554984111
5 17 0.476955441385993
6 17 0.691311594689381
7 17 0.54023094279326
8 17 0.437381297986024
9 17 0.573669593443494
10 17 0.404806826872416
11 17 0.763596739943832
12 17 0.49551572920951
13 17 0.321301279996532
14 17 0.650896086004281
15 17 0.519266586634978
16 17 0.472798616465532
17 17 0.621686219534451
18 17 0.466940243537677
19 17 0.539118947603481
20 17 0.415212717724518
21 17 0.982284183225544
22 17 0.366212176744108
23 17 0.794818431618723
24 17 0.425586650366038
25 17 0.616734525163252
26 17 0.639288960510032
27 17 0.63028004993135
28 17 0.316576009012472
29 17 0.417842797004839
30 17 0.212383441356123
1 18 0.616054137624641
2 18 0.617915727460361
3 18 0.681638087050165
4 18 0.815400156851755
5 18 0.681731459286756
6 18 0.696178386590346
7 18 0.656512663042981
8 18 0.490956426047645
9 18 0.478906943946903
10 18 0.609895037030109
11 18 0.749575906389235
12 18 0.780020129407606
13 18 0.745622444261487
14 18 0.614956494787292
15 18 0.942512124713655
16 18 0.455043377696941
17 18 0.677170932830185
18 18 0.559781744744171
19 18 0.560133569829869
20 18 0.474500392718301
21 18 0.59271956378283
22 18 0.696171065951529
23 18 0.798510826187776
24 18 0.615932399830012
25 18 0.79558575735098
26 18 0.632183320393622
27 18 0.45093606348633
28 18 0.529793073901818
29 18 0.577192148755513
30 18 0.606104869621991
1 19 0.570126322936768
2 19 0.614320804614898
3 19 0.419267070257556
4 19 0.708966522027318
5 19 0.433027123668442
6 19 0.474421740188785
7 19 0.384830829653565
8 19 0.782153770188191
9 19 0.492509499430324
10 19 0.675971645848139
11 19 0.608802965845298
12 19 0.52840708473237
13 19 0.694952937947856
14 19 0.859423563717761
15 19 0.621613996693508
16 19 0.731687867348206
17 19 0.430040052951033
18 19 0.526469258594326
19 19 0.69366495477424
20 19 0.459542020403578
21 19 0.828320973993043
22 19 0.56483713895423
23 19 0.539706950295991
24 19 0.476068152703504
25 19 0.308449505700089
26 19 0.562416442025017
27 19 0.450174231684374
28 19 0.458757721323337
29 19 0.579557649935827
30 19 0.508638932198648
1 20 0.629540074776271
2 20 0.483755388300083
3 20 0.673316684205305
4 20 0.295156921987908
5 20 0.586762298993383
6 20 0.529359069693609
7 20 0.578764301386506
8 20 0.573065853754043
9 20 0.556345485195441
10 20 0.490737734733559
11 20 0.472417414955536
12 20 0.49710286678614
13 20 0.391934686985421
14 20 0.465266593127119
15 20 0.689890723329091
16 20 0.960444050397244
17 20 0.306449898562463
18 20 0.41154930516194
19 20 0.415033160801703
20 20 0.538148036359954
21 20 0.361685433993562
22 20 0.507907706675013
23 20 0.439784437702872
24 20 0.588568300497586
25 20 0.8602164781271
26 20 0.635162105823809
27 20 0.618550189190225
28 20 0.397789816848226
29 20 0.460001165422736
30 20 0.548607031699598
1 21 0.539532750708176
2 21 0.517562276596539
3 21 0.497329155236878
4 21 0.485625492716308
5 21 0.763122942781044
6 21 0.312508389320325
7 21 0.313786734344069
8 21 0.585835867748985
9 21 0.72563304449207
10 21 0.713625943960742
11 21 0.712489831575398
12 21 0.532749063820412
13 21 0.320153291733014
14 21 0.708013909637151
15 21 0.579041853494243
16 21 0.571790944993972
17 21 0.514011308286065
18 21 0.682469449899345
19 21 0.725422062084426
20 21 0.794612388304529
21 21 0.748906695792801
22 21 0.629807739224344
23 21 0.768074397169285
24 21 0.241467653935693
25 21 0.474029898093476
26 21 0.44290600475732
27 21 0.454095876948848
28 21 0.556859981294489
29 21 0.772221173239403
30 21 0.817276813563941
1 22 0.301578904180087
2 22 0.341511694339172
3 22 0.477467426918481
4 22 0.246677761800236
5 22 0.409785732424061
6 22 0.715872685526501
7 22 0.567336780800107
8 22 0.411891211289986
9 22 0.331021426925948
10 22 0.723647119466546
11 22 0.384770299432436
12 22 0.486839189438755
13 22 0.300069525200248
14 22 0.699940291010929
15 22 0.463092163797317
16 22 0.477186789869799
17 22 0.436451497676754
18 22 0.462862950473437
19 22 0.409946820377337
20 22 0.543066973574493
21 22 0.666091961719774
22 22 0.554100464660645
23 22 0.662124389759319
24 22 0.219656486190079
25 22 0.621612840699072
26 22 0.406995558032714
27 22 0.582552586296519
28 22 0.555033914886184
29 22 0.460680789630002
30 22 0.564496283774306
1 23 0.617781025804199
2 23 0.378760820996565
3 23 0.551226382647883
4 23 0.843909098758879
5 23 0.618336412221616
6 23 0.541864213144786
7 23 0.68771025585336
8 23 0.450895547142254
9 23 0.562817892360922
10 23 0.641550252524599
11 23 0.720399139554664
12 23 0.402821359805034
13 23 0.502870319014248
14 23 0.862088239172716
15 23 0.452309702271195
16 23 0.688223530936626
17 23 0.966309073050661
18 23 0.230038910678374
19 23 0.604759321356376
20 23 0.617879536198086
21 23 0.618003341266447
22 23 0.612330878933298
23 23 0.40133899656794
24 23 0.615209919040058
25 23 0.767787206122383
26 23 0.565381097191508
27 23 0.747116926204687
28 23 0.590911227555837
29 23 0.58066932608718
30 23 0.724630509759838
1 24 0.73475255976989
2 24 0.756892398209938
3 24 0.803538128167269
4 24 0.4293693176764
5 24 0.610972932640923
6 24 0.805339545421603
7 24 0.820847042658334
8 24 0.623435026660474
9 24 0.733492423018072
10 24 0.422054135715462
11 24 0.622395773116677
12 24 0.552890410300606
13 24 0.554068738862558
14 24 0.594467809076969
15 24 0.718224559205264
16 24 0.573031529106037
17 24 0.767228167337514
18 24 0.313843337345569
19 24 0.656273450783817
20 24 0.610893758467701
21 24 0.386917289586943
22 24 0.452618246298461
23 24 0.678941034061846
24 24 0.233826906257065
25 24 0.680630658507403
26 24 0.536777565068892
27 24 0.67606035428609
28 24 0.618270015889516
29 24 0.598122208920289
30 24 0.526130146756386
1 25 0.542891792506581
2 25 0.364651246486437
3 25 0.480967514779014
4 25 0.412838920580285
5 25 0.692257668419803
6 25 0.415404264818462
7 25 0.666872530817735
8 25 0.576783031588657
9 25 0.47225077319808
10 25 0.578479339958679
11 25 0.621229666177824
12 25 0.724120000841001
13 25 0.590076315875503
14 25 0.505281659447993
15 25 0.638502772653084
16 25 0.68153165356937
17 25 0.46325661370457
18 25 0.535526453125198
19 25 0.543570570054906
20 25 0.450301011639015
21 25 0.369934448007842
22 25 0.421910754737922
23 25 0.415109039725846
24 25 0.726572802529134
25 25 0.569157140641202
26 25 0.776378113665297
27 25 0.720470434368605
28 25 0.601706448022615
29 25 0.484185834112979
30 25 0.521340293491594
1 26 0.701711474634414
2 26 0.399104462211542
3 26 0.671458957479294
4 26 0.640009872393292
5 26 0.729623195129196
6 26 0.648011088085589
7 26 0.710921885282102
8 26 0.652479459577563
9 26 0.560197343101197
10 26 0.50962239516675
11 26 0.505868849765585
12 26 0.52128572733025
13 26 0.763792064966626
14 26 0.905267922617633
15 26 0.548774240861701
16 26 0.698037180786062
17 26 0.94483874063065
18 26 0.622471841569976
19 26 0.715378306156494
20 26 0.381376677998967
21 26 0.365245252130271
22 26 0.800860960345728
23 26 0.450040007878965
24 26 0.315936980851915
25 26 0.467545070603462
26 26 0.802724302349497
27 26 0.32992116149532
28 26 0.748182923669974
29 26 0.421191482109477
30 26 0.893494055372788
1 27 0.310107636929083
2 27 0.369123417939524
3 27 0.370160364991683
4 27 0.445224814870031
5 27 0.416754256626834
6 27 0.557741627653491
7 27 0.787731553440473
8 27 0.675255651404952
9 27 0.656817291627237
10 27 0.548955028012662
11 27 0.656328165959707
12 27 0.548658932541125
13 27 0.586989265627866
14 27 0.606876393112574
15 27 0.568259583002277
16 27 0.458622862686048
17 27 0.390639468183719
18 27 0.623871181576638
19 27 0.695316364969608
20 27 0.669437339936821
21 27 0.472273597941703
22 27 0.588643366409053
23 27 0.704008420417017
24 27 0.387292797555079
25 27 0.427101769570307
26 27 0.481244837384616
27 27 0.619709660411915
28 27 0.406778536509524
29 27 0.602494300123804
30 27 0.545180832094216
1 28 0.582716003730122
2 28 0.451778366415494
3 28 0.444507072285143
4 28 0.622171364588986
5 28 0.413331176366562
6 28 0.67640680511164
7 28 0.322945277691882
8 28 0.779135288646475
9 28 0.432776340071096
10 28 0.366131114992039
11 28 0.64070110830928
12 28 0.461021165074999
13 28 0.531175549807276
14 28 0.657952664927296
15 28 0.64312748464103
16 28 0.565011799705234
17 28 0.676255925560181
18 28 0.365862662170398
19 28 0.613266230698104
20 28 0.557943682385752
21 28 0.684193879579567
22 28 0.901800394533249
23 28 0.503902638097811
24 28 0.361870747223324
25 28 0.722470515265292
26 28 0.780827006509157
27 28 0.855290325563341
28 28 0.76957640011217
29 28 0.456867275192193
30 28 0.5805585200669
1 29 0.352160782395565
2 29 0.679395008496372
3 29 0.226669115283328
4 29 0.888003529519646
5 29 0.405994665367767
6 29 0.304219429626626
7 29 0.612491481157729
8 29 0.717688103893328
9 29 0.727069861793226
10 29 0.540710644005404
11 29 0.400630510073335
12 29 0.586753310198328
13 29 0.640648831720284
14 29 0.555325122629839
15 29 0.737602385612734
16 29 0.394837002033207
17 29 0.720390907483941
18 29 0.591630517250952
19 29 0.425269342618916
20 29 0.524579073970192
21 29 0.49564410413973
22 29 0.485338788467633
23 29 0.739196889349916
24 29 0.578085018367395
25 29 0.62200945144303
26 29 0.569083281106924
27 29 0.762909624078201
28 29 0.696837890626087
29 29 0.756064649174084
30 29 0.459737745030329
1 30 0.51648633613741
2 30 0.510587835772702
3 30 0.438750603615163
4 30 0.756236877162802
5 30 0.461288080621611
6 30 0.542890953598111
7 30 0.538518534338165
8 30 0.463403441465917
9 30 0.401235539696263
10 30 0.59376740605486
11 30 0.830803035958792
12 30 0.253070446808407
13 30 0.513148686192515
14 30 0.480707756524534
15 30 0.902082349200158
16 30 0.254389216160914
17 30 0.600105017458407
18 30 0.549740462215413
19 30 0.531412903448912
20 30 0.544650808262179
21 30 0.271017932894339
22 30 0.689967054570247
23 30 0.42928905389776
24 30 0.865439577573699
25 30 0.520944295961914
26 30 0.777228155659293
27 30 0.635366399551649
28 30 0.473071571204091
29 30 0.785549584878777
30 30 0.697802263411485
