## Supplementary material for "To disperse or compete? Coevolution of traits leads to a limited number of reproductive strategies": Rasters used: raster010.csv

x "y" "K"
1 1 0.5779309135933
2 1 0.437743358554669
3 1 0.666190946557723
4 1 0.746842949305136
5 1 0.621770615540486
6 1 0.340333076245942
7 1 0.423347589381003
8 1 0.700734047244164
9 1 0.48257356099784
10 1 0.52259118424209
11 1 0.389777874865207
12 1 0.652616111962766
13 1 0.457646352956561
14 1 0.770378167566954
15 1 0.575492859376513
16 1 0.494435453698402
17 1 0.364227020715804
18 1 0.595251307950282
19 1 0.427934016509701
20 1 0.310988801609084
21 1 0.476678014939444
22 1 0.61874722783496
23 1 0.565004804628372
24 1 0.670250139140589
25 1 1
26 1 0.665925700560565
27 1 0.478973305917564
28 1 0.641227262965528
29 1 0.42334097672723
30 1 0.265378424595285
1 2 0.564277766593003
2 2 0.374071359685081
3 2 0.275660894053922
4 2 0.919809969337147
5 2 0.303519885606526
6 2 0.465294895490039
7 2 0.903946330680979
8 2 0.434778269378188
9 2 0.604333732519974
10 2 0.597840824958591
11 2 0.273074732356373
12 2 0.759489787256157
13 2 0.570456018668857
14 2 0.474991755692541
15 2 0.564508197793337
16 2 0.501227254803003
17 2 0.362489093235936
18 2 0.445785257412821
19 2 0.31053256593382
20 2 0.573789294167084
21 2 0.775232482889178
22 2 0.40793775484578
23 2 0.394608468522215
24 2 0.510616097688841
25 2 0.608423189140278
26 2 0.646583584722946
27 2 0.484402961411512
28 2 0.587122205238497
29 2 0.483897378664389
30 2 0.610707361335963
1 3 0.61401350992744
2 3 0.964414352601938
3 3 0.471287105083965
4 3 0.617753714442671
5 3 0.461558822586223
6 3 0.34644636843677
7 3 0.685554446679962
8 3 0.659177500371813
9 3 0.543689400058197
10 3 0.752983762937902
11 3 0.784151170204796
12 3 0.507539626831458
13 3 0.510372359488238
14 3 0.622589083006606
15 3 0.809457658343703
16 3 0.468050437291461
17 3 0.5803947787751
18 3 0.72153364488788
19 3 0.684250857650723
20 3 0.796130157741327
21 3 0.448839664353395
22 3 0.62627854906964
23 3 0.483977477436665
24 3 0.351296763731806
25 3 0.494319327716922
26 3 0.622043943455169
27 3 0.687129525115571
28 3 0.323779818940288
29 3 0.56351488596345
30 3 0.446571801222257
1 4 0.342966119529296
2 4 0.504268120724709
3 4 0.603478578062063
4 4 0.453436583050946
5 4 0.162396200603533
6 4 0.291106900381718
7 4 0.500508566225001
8 4 0.507127067707869
9 4 0.401739539442842
10 4 0.646007947888962
11 4 0.596796266387228
12 4 0.500351365567656
13 4 0.783022211295254
14 4 0.502078505073101
15 4 0.380791196948109
16 4 0.473392644003252
17 4 0.488560489843708
18 4 0.575837708607346
19 4 0.708745725593269
20 4 0.694387643300226
21 4 0.770841199769883
22 4 0.47058575988525
23 4 0.483120744237548
24 4 0.484523337117586
25 4 0.483471754770898
26 4 0.391512121731122
27 4 0.593138913647342
28 4 0.722135607426792
29 4 0.553430397759653
30 4 0.61743055309668
1 5 0.537981897466628
2 5 0.555299962108308
3 5 0.492512562852214
4 5 0.426872934272042
5 5 0.620357534921908
6 5 0.612915966822306
7 5 0.742449740521772
8 5 0.648652651217014
9 5 0.776910906880285
10 5 0.477419887764929
11 5 0.446000874746021
12 5 0.428062567038379
13 5 0.59495576362533
14 5 0.682818256144191
15 5 0.235873845808643
16 5 0.418746466233629
17 5 0.232680566673569
18 5 0.526821947687202
19 5 0.847585951321124
20 5 0.559291983686693
21 5 0.620055759511237
22 5 0.523804971370379
23 5 0.305023077978223
24 5 0.798500197138643
25 5 0.562754437129938
26 5 0.344703163743411
27 5 0.361428478722421
28 5 0.520229247893421
29 5 0.57074224836202
30 5 0.461607461696508
1 6 0.515892974972992
2 6 0.415507192989459
3 6 0.220413791639911
4 6 0.474613903584235
5 6 0.535690505042811
6 6 0.500300984275051
7 6 0.651935788167515
8 6 0.400774437663978
9 6 0.446148210929185
10 6 0.588792428949778
11 6 0.563265980502181
12 6 0.591701117359009
13 6 0.395196198155695
14 6 0.41510368766882
15 6 0.462937218599429
16 6 0.500734746739836
17 6 0.498118243227174
18 6 0.45291265808511
19 6 0.445928619870564
20 6 0.467902529912896
21 6 0.83395213982595
22 6 0.831754505875457
23 6 0.563221589801238
24 6 0.57249298873288
25 6 0.850938078983835
26 6 0.398179996492197
27 6 0.619449506635838
28 6 0.334745132284725
29 6 0.042098620091993
30 6 0.540896154418261
1 7 0.882964009973943
2 7 0.334679890804216
3 7 0.544948630569371
4 7 0.805483584653109
5 7 0.436204565689861
6 7 0.6656462008837
7 7 0.453169295143881
8 7 0.519201333582426
9 7 0.291243884328976
10 7 0.564066902440532
11 7 0.639395383108724
12 7 0.791488400990196
13 7 0.599974077571842
14 7 0.538491588692167
15 7 0.445294251284793
16 7 0.658517834085118
17 7 0.186202369009413
18 7 0.315268671818847
19 7 0.481953534410833
20 7 0.398111337037844
21 7 0.261969724903172
22 7 0.536462949169731
23 7 0.604960359586873
24 7 0.424332683402576
25 7 0.47684419329567
26 7 0.394685646108765
27 7 0.423586314837836
28 7 0.188721082177225
29 7 0.311115878997558
30 7 0.497583853570971
1 8 0.808321697153788
2 8 0.884433686936872
3 8 0.391651275949926
4 8 0.622169854104845
5 8 0.549741809050181
6 8 0.355778567709063
7 8 0.45625431792189
8 8 0.284464685966405
9 8 0.790146470166502
10 8 0.401034499540236
11 8 0.571390811401496
12 8 0.347102075063603
13 8 0.369333031279603
14 8 0.453212960146339
15 8 0.329304715437019
16 8 0.256460743358624
17 8 0.465496837497657
18 8 0.538756575890009
19 8 0.178950379892636
20 8 0.314001243143542
21 8 0.735010132883161
22 8 0.407618372796839
23 8 0.208488078869524
24 8 0.651919459518399
25 8 0.524800575629047
26 8 0.640670119043109
27 8 0.421762013474473
28 8 0.309699318990148
29 8 0.242453510409247
30 8 0.58908388387074
1 9 0.765112142016941
2 9 0.485052268094344
3 9 0.379659326341711
4 9 0.650602558151102
5 9 0.4383554477552
6 9 0.507838104089372
7 9 0.76656476313458
8 9 0.549986464314752
9 9 0.483926363676826
10 9 0.59390934923273
11 9 0.632252473358351
12 9 0.859639929413852
13 9 0.534841235214931
14 9 0.515481704988281
15 9 0.565256363293281
16 9 0.990528570244757
17 9 0.279777247452976
18 9 0.472936802367815
19 9 0.67218534851533
20 9 0.812075263074975
21 9 0.573063533525451
22 9 0.747910458458389
23 9 0.341982704479009
24 9 0.498066754841073
25 9 0.697339161946384
26 9 0.548715019731699
27 9 0.466923670297991
28 9 0.511362934415341
29 9 0.262170732945972
30 9 0.503104872669806
1 10 0.412420513694658
2 10 0.306661777640212
3 10 0.424962748699997
4 10 0.824141480650858
5 10 0.444719653167742
6 10 0.468613978089297
7 10 0.521397629421233
8 10 0.544065128924046
9 10 0.28609887135607
10 10 0.575585378439327
11 10 0.499610958798847
12 10 0.673580729563362
13 10 0.445094507030245
14 10 0.729150410805282
15 10 0.232257790768156
16 10 0.691521693900969
17 10 0.251041196991777
18 10 0.582196777477037
19 10 0.346913306530967
20 10 0.508012292657628
21 10 0.496991368905186
22 10 0.556427760488402
23 10 0.359068571551041
24 10 0.341838659756318
25 10 0.647298347827365
26 10 0.347085055250741
27 10 0.211465835415649
28 10 0.543840149147281
29 10 0.687485442603064
30 10 0.609504577502717
1 11 0
2 11 0.714823159676458
3 11 0.565643119248795
4 11 0.383813039745765
5 11 0.276578858882438
6 11 0.690975648564771
7 11 0.497054807427186
8 11 0.643302982161087
9 11 0.571915705224128
10 11 0.610563897098726
11 11 0.762795332149536
12 11 0.488109783973801
13 11 0.43446271053434
14 11 0.586483686534101
15 11 0.353692838834144
16 11 0.430130135062525
17 11 0.583668025385467
18 11 0.644325420823958
19 11 0.484137640583048
20 11 0.535927699231097
21 11 0.434347573047545
22 11 0.662116810807921
23 11 0.766817982686484
24 11 0.374204459121375
25 11 0.54911260933546
26 11 0.788585066798606
27 11 0.496506752244957
28 11 0.567823769897503
29 11 0.310972668389858
30 11 0.583678752344649
1 12 0.681478015593051
2 12 0.392119415137822
3 12 0.494477721048763
4 12 0.391861815670642
5 12 0.677039242491368
6 12 0.490226717770807
7 12 0.540762417201379
8 12 0.524751927267002
9 12 0.293237446092939
10 12 0.387744639897357
11 12 0.497492467141255
12 12 0.587125391155851
13 12 0.828418579131593
14 12 0.583975316890508
15 12 0.45505975997765
16 12 0.498316001837939
17 12 0.454634542959972
18 12 0.549771674169237
19 12 0.423526152272961
20 12 0.543370725921159
21 12 0.4984801945425
22 12 0.583621748802552
23 12 0.591995555084237
24 12 0.710936123304529
25 12 0.615504953032904
26 12 0.511399837086202
27 12 0.493793058278335
28 12 0.603517235966236
29 12 0.605161151976123
30 12 0.441720757997639
1 13 0.578206030065641
2 13 0.411399184067151
3 13 0.766310464163583
4 13 0.507854146863076
5 13 0.48081711761959
6 13 0.573987142208827
7 13 0.700080458871036
8 13 0.595862335140987
9 13 0.703473978241409
10 13 0.336236184918255
11 13 0.438209298791029
12 13 0.422940402110315
13 13 0.7587006194817
14 13 0.567578361555689
15 13 0.520136013314088
16 13 0.643987309251941
17 13 0.256247635887994
18 13 0.47509752014059
19 13 0.614606167399519
20 13 0.538526576095406
21 13 0.637610540141736
22 13 0.454487241883955
23 13 0.631153449314885
24 13 0.416126367735608
25 13 0.67339167207515
26 13 0.622866086755587
27 13 0.649105578178146
28 13 0.544165332190783
29 13 0.476914524329225
30 13 0.479863084941845
1 14 0.703569110606252
2 14 0.196739143457618
3 14 0.601390882806173
4 14 0.479500713182151
5 14 0.628489005607078
6 14 0.686769240214416
7 14 0.586486014604232
8 14 0.580110338511173
9 14 0.692479203819679
10 14 0.290431217458534
11 14 0.536867500468007
12 14 0.44685453427181
13 14 0.677812430044478
14 14 0.608030273412678
15 14 0.368804149875308
16 14 0.474051059500884
17 14 0.447982753161797
18 14 0.562988247800117
19 14 0.492407403768919
20 14 0.767818693025081
21 14 0.570845737946137
22 14 0.574150298770297
23 14 0.454879240473897
24 14 0.49442654673634
25 14 0.818257427103922
26 14 0.673230590965664
27 14 0.317404624276689
28 14 0.423435804735462
29 14 0.574447646628418
30 14 0.679620774218715
1 15 0.461789677898437
2 15 0.450406344821335
3 15 0.588841861325432
4 15 0.33338455842835
5 15 0.549712583342863
6 15 0.643719140019497
7 15 0.422545511437815
8 15 0.484389609508669
9 15 0.667795547791913
10 15 0.588073723777109
11 15 0.374621006282392
12 15 0.74664089575835
13 15 0.51473485515942
14 15 0.686507073399843
15 15 0.505975112630332
16 15 0.233052194988268
17 15 0.480396005404128
18 15 0.563311015707103
19 15 0.660337123500886
20 15 0.549462754753511
21 15 0.640559657070978
22 15 0.605179178851539
23 15 0.572277005071569
24 15 0.521382428317746
25 15 0.628296308958466
26 15 0.437699123015302
27 15 0.292673056472008
28 15 0.603426561223669
29 15 0.26562308526322
30 15 0.639344729019961
1 16 0.463123265084142
2 16 0.796625139800177
3 16 0.645832039481498
4 16 0.476235191533242
5 16 0.594430537447849
6 16 0.572566496873392
7 16 0.454590069932445
8 16 0.429814627296738
9 16 0.273037115621219
10 16 0.534151336730173
11 16 0.567630553725935
12 16 0.444298446053352
13 16 0.364139034920439
14 16 0.506156076029069
15 16 0.622512004333064
16 16 0.553975777758525
17 16 0.698667918623033
18 16 0.40625105128055
19 16 0.35347193546481
20 16 0.501767602880401
21 16 0.526346253950539
22 16 0.522404388151949
23 16 0.26893791140704
24 16 0.728262128260383
25 16 0.359924555045154
26 16 0.418155114368149
27 16 0.581681309829013
28 16 0.560011249498199
29 16 0.355982451250252
30 16 0.637957467234042
1 17 0.285560977980599
2 17 0.591024940803519
3 17 0.603967730618179
4 17 0.406517401356699
5 17 0.336303961396426
6 17 0.731586033521604
7 17 0.226620624397165
8 17 0.757356868648178
9 17 0.388637549946707
10 17 0.248830175731724
11 17 0.395808014230593
12 17 0.759845736176782
13 17 0.368703133614505
14 17 0.55245705975832
15 17 0.659200602158303
16 17 0.669564771809851
17 17 0.524775364436523
18 17 0.375514827821265
19 17 0.441605336940724
20 17 0.527726791206889
21 17 0.700059340935542
22 17 0.528846023800807
23 17 0.400570865789079
24 17 0.404695047884998
25 17 0.671085278684959
26 17 0.612256714602911
27 17 0.391306121733205
28 17 0.570561772880183
29 17 0.728048636089615
30 17 0.64749844488856
1 18 0.517764399481131
2 18 0.235129837135441
3 18 0.385596996266308
4 18 0.468276857451299
5 18 0.521301003327196
6 18 0.64814250125719
7 18 0.708266757237743
8 18 0.498519821531102
9 18 0.647533312339789
10 18 0.31865239954743
11 18 0.238693300847185
12 18 0.32569876643594
13 18 0.33065064888469
14 18 0.525106266067869
15 18 0.375842260915284
16 18 0.471792619906458
17 18 0.342759090096626
18 18 0.638137707678402
19 18 0.464405634101929
20 18 0.387415665289601
21 18 0.507831997351726
22 18 0.672106588098467
23 18 0.577362892390564
24 18 0.671572748024343
25 18 0.576090013194935
26 18 0.736094799317324
27 18 0.545986470334519
28 18 0.612993393884121
29 18 0.551929922273472
30 18 0.299750151671388
1 19 0.791219544717645
2 19 0.32427567731531
3 19 0.482186380353321
4 19 0.364663550236373
5 19 0.621779288777507
6 19 0.474486044771629
7 19 0.412426406227812
8 19 0.527314924108822
9 19 0.293251069944615
10 19 0.312621144144409
11 19 0.42939952686656
12 19 0.512582633860949
13 19 0.576954222797212
14 19 0.581971647943471
15 19 0.475178032838023
16 19 0.590312243456015
17 19 0.620584519713021
18 19 0.703589767813534
19 19 0.589781357231173
20 19 0.633325423465266
21 19 0.622933171750574
22 19 0.573885649855438
23 19 0.52246664601882
24 19 0.712489105338822
25 19 0.472215199300942
26 19 0.349000215699131
27 19 0.62776284392342
28 19 0.430012592671644
29 19 0.215804029595694
30 19 0.296722842646444
1 20 0.274442553351167
2 20 0.369756499371099
3 20 0.514827671937621
4 20 0.439867830456721
5 20 0.488256334624078
6 20 0.549644428758069
7 20 0.292587146167035
8 20 0.593835518617705
9 20 0.535054530393302
10 20 0.578494504355147
11 20 0.575548758700813
12 20 0.793947631939048
13 20 0.450107028884071
14 20 0.496290941846337
15 20 0.486113566733163
16 20 0.321420125534133
17 20 0.409211814956718
18 20 0.396190106468586
19 20 0.360445743916795
20 20 0.493024904757382
21 20 0.802576304625656
22 20 0.465914392489305
23 20 0.543012636523795
24 20 0.598109317552765
25 20 0.603252143109847
26 20 0.767941050050733
27 20 0.400626950045436
28 20 0.586276752698362
29 20 0.287456980049445
30 20 0.626364983868637
1 21 0.184344631706237
2 21 0.466297233717503
3 21 0.674291590748495
4 21 0.453502627703649
5 21 0.497885948247873
6 21 0.364967144300101
7 21 0.660354002418089
8 21 0.334184668255133
9 21 0.693255399742633
10 21 0.581105590858713
11 21 0.617677516347068
12 21 0.3175462169362
13 21 0.548650562740057
14 21 0.560644377131763
15 21 0.526909852109184
16 21 0.423198908192244
17 21 0.596089154453192
18 21 0.768508699231086
19 21 0.543897731269323
20 21 0.538619330148629
21 21 0.610557903670313
22 21 0.53219191376955
23 21 0.196098770620837
24 21 0.492391951949764
25 21 0.558825675498574
26 21 0.395344123140099
27 21 0.635870047554676
28 21 0.508702525776721
29 21 0.473664098356631
30 21 0.658109750669368
1 22 0.629846457727311
2 22 0.552414398488332
3 22 0.507647414931712
4 22 0.360613634124801
5 22 0.553498497529165
6 22 0.556816303390824
7 22 0.658728443532997
8 22 0.30572334531787
9 22 0.425813669645862
10 22 0.522949128863763
11 22 0.562419458002353
12 22 0.385153552752934
13 22 0.720328620098756
14 22 0.593789773276066
15 22 0.478229562824992
16 22 0.487071562403267
17 22 0.45884319084049
18 22 0.388066215099804
19 22 0.682882683475864
20 22 0.523406244345766
21 22 0.646918426280328
22 22 0.907568472603922
23 22 0.621470175250611
24 22 0.395280825073055
25 22 0.517610336435391
26 22 0.788558350426249
27 22 0.609583712666574
28 22 0.599880068767707
29 22 0.572194271484646
30 22 0.34852067628277
1 23 0.781944028650626
2 23 0.476793143405802
3 23 0.45653611152367
4 23 0.652348345080006
5 23 0.486222887306427
6 23 0.377948838670011
7 23 0.812832443302385
8 23 0.400667986985383
9 23 0.595102826283249
10 23 0.329215123188201
11 23 0.699907973270039
12 23 0.415679855137824
13 23 0.672775004337849
14 23 0.379922553854369
15 23 0.493469938551423
16 23 0.792966477443015
17 23 0.802261240328746
18 23 0.731186056364229
19 23 0.588430657610819
20 23 0.790179949852333
21 23 0.567476219940623
22 23 0.311711854792963
23 23 0.621370849739381
24 23 0.647725430648969
25 23 0.441089369003547
26 23 0.280516666289431
27 23 0.718120244407396
28 23 0.504079277712927
29 23 0.636132518600494
30 23 0.293476406799409
1 24 0.352682568560073
2 24 0.737590855050033
3 24 0.434834579521566
4 24 0.308052412147386
5 24 0.633862992297452
6 24 0.369637802782375
7 24 0.504085241228791
8 24 0.447075824893573
9 24 0.562391729128956
10 24 0.528815633335279
11 24 0.219304014610409
12 24 0.297484719693736
13 24 0.481546354282724
14 24 0.342231363458197
15 24 0.355368728121815
16 24 0.626624715836597
17 24 0.573250442855663
18 24 0.633909550173216
19 24 0.426492817978534
20 24 0.688344290978701
21 24 0.739073334219769
22 24 0.41361344357094
23 24 0.40061397167118
24 24 0.781242272385199
25 24 0.405049655046313
26 24 0.727370482876427
27 24 0.47586028619933
28 24 0.38665482734574
29 24 0.386089415545492
30 24 0.350709918175709
1 25 0.346625692916521
2 25 0.479645615165375
3 25 0.599846254659051
4 25 0.436150780718897
5 25 0.2952403491621
6 25 0.432258519348975
7 25 0.546453660545875
8 25 0.442845952507816
9 25 0.518402061957462
10 25 0.43283191799803
11 25 0.599638079427727
12 25 0.790905927022212
13 25 0.602434579398132
14 25 0.578311283219289
15 25 0.558092019702084
16 25 0.329099813164235
17 25 0.763380163197373
18 25 0.646975273568317
19 25 0.636506557911456
20 25 0.460369110710888
21 25 0.625555203494127
22 25 0.269957697053422
23 25 0.56095864278436
24 25 0.539914873605513
25 25 0.463438817184352
26 25 0.495459605142105
27 25 0.362042112406707
28 25 0.460950915603573
29 25 0.555903673704859
30 25 0.680359019172431
1 26 0.554962687434004
2 26 0.794647162207494
3 26 0.6360695430019
4 26 0.526958742765879
5 26 0.499912308951232
6 26 0.230778079010908
7 26 0.50708669655553
8 26 0.307628385830406
9 26 0.403283959318264
10 26 0.357968485040089
11 26 0.441915241302025
12 26 0.375634062315725
13 26 0.31837701661974
14 26 0.818066308203698
15 26 0.481794283471537
16 26 0.585300733721413
17 26 0.543531311058627
18 26 0.403619616865466
19 26 0.40833553210791
20 26 0.586872127877116
21 26 0.571176635505349
22 26 0.621558931547742
23 26 0.469013788526098
24 26 0.382618922706561
25 26 0.614136642303035
26 26 0.817838271836824
27 26 0.29991327293981
28 26 0.478392427630952
29 26 0.413765916152298
30 26 0.468070986690248
1 27 0.535772820369088
2 27 0.214962450040712
3 27 0.653458657257119
4 27 0.561661399192612
5 27 0.664012056572129
6 27 0.516731263397074
7 27 0.572419627334801
8 27 0.417033448209856
9 27 0.619506920234202
10 27 0.359106668286061
11 27 0.489795625353617
12 27 0.605923857284244
13 27 0.321957555544153
14 27 0.646512975188208
15 27 0.329419045251215
16 27 0.440389879732922
17 27 0.293910988598538
18 27 0.702685508560673
19 27 0.535475122438536
20 27 0.406420223390653
21 27 0.650277160178653
22 27 0.432635070147544
23 27 0.256979935213697
24 27 0.313131658450713
25 27 0.677763988571244
26 27 0.673230940344906
27 27 0.512121806974011
28 27 0.326667303084001
29 27 0.515294419205373
30 27 0.38992884522238
1 28 0.377010811009611
2 28 0.578705548262633
3 28 0.869282707251527
4 28 0.444935512141682
5 28 0.816164719643038
6 28 0.833533911327259
7 28 0.594870093300435
8 28 0.661726766972092
9 28 0.718073426895985
10 28 0.610201824937395
11 28 0.73973444143819
12 28 0.576928021858391
13 28 0.60652199803165
14 28 0.577786470402989
15 28 0.648433147063151
16 28 0.480581700812859
17 28 0.622350122165337
18 28 0.681760463714359
19 28 0.509579321174775
20 28 0.530732143715348
21 28 0.394849355259632
22 28 0.744146499763557
23 28 0.268644153149864
24 28 0.243303035143867
25 28 0.626943859226721
26 28 0.647502918493039
27 28 0.45798406180307
28 28 0.508941109534167
29 28 0.390557209060902
30 28 0.190070610834731
1 29 0.673200835561828
2 29 0.599208009166047
3 29 0.585845490428381
4 29 0.581724680430898
5 29 0.629960337729976
6 29 0.438023607871136
7 29 0.451414547168666
8 29 0.681443497630075
9 29 0.634752521055612
10 29 0.758907200755429
11 29 0.710834923035215
12 29 0.408704681966337
13 29 0.690101197205712
14 29 0.264606731185247
15 29 0.38920616187905
16 29 0.468856581955582
17 29 0.363852498872905
18 29 0.775160204312598
19 29 0.519252770368757
20 29 0.34396921177913
21 29 0.282700781499769
22 29 0.615403527167901
23 29 0.894749908108696
24 29 0.562526724666832
25 29 0.63167983698808
26 29 0.326896366327795
27 29 0.430141446136872
28 29 0.554249234313759
29 29 0.54298236048561
30 29 0.675409382742883
1 30 0.361365639601449
2 30 0.644561435787008
3 30 0.544219004259215
4 30 0.656629311077231
5 30 0.425482824888144
6 30 0.412380284122791
7 30 0.360146101180671
8 30 0.233937572042321
9 30 0.723976219681659
10 30 0.454433175134847
11 30 0.299572820157831
12 30 0.644410939502794
13 30 0.643445464712603
14 30 0.653444050543272
15 30 0.197287138590042
16 30 0.407335245039315
17 30 0.58362011343191
18 30 0.537193147961991
19 30 0.651833385985719
20 30 0.562941633138118
21 30 0.524085353477821
22 30 0.897403137142822
23 30 0.640819381589072
24 30 0.396744603424464
25 30 0.511836303424932
26 30 0.328703394039696
27 30 0.65268117090651
28 30 0.527381821514724
29 30 0.486711332606783
30 30 0.67043168753982
