## Supplementary material for "To disperse or compete? Coevolution of traits leads to a limited number of reproductive strategies": Rasters used: raster011.csv

x "y" "K"
1 1 0.534066376321161
2 1 0.752559945573935
3 1 0.193785385986419
4 1 0.571633978245175
5 1 0.562349727805865
6 1 0.556571257808055
7 1 0.664549407091593
8 1 0.484112211623999
9 1 0.353622264310117
10 1 0.493076416133436
11 1 0.545810622820819
12 1 0.747790703165215
13 1 0.523142310953536
14 1 0.610896080607653
15 1 0.530324020678673
16 1 0.358015012687649
17 1 0.408784337790426
18 1 0.727325241957894
19 1 0.355337114715847
20 1 0.423925081669421
21 1 0.566322932647117
22 1 0.518702464478915
23 1 0.31867493067847
24 1 0.479345816755948
25 1 0.844565413229881
26 1 0.537726724589623
27 1 0.440328927452849
28 1 0.533539119529206
29 1 0.397596079726417
30 1 0.492016416058227
1 2 0.331557787687345
2 2 0.49410527309004
3 2 0.514198528877347
4 2 0.578391945891517
5 2 0.429466272805395
6 2 0.427794089907134
7 2 0.608167340927545
8 2 0.385747858659779
9 2 0.219455596625674
10 2 0.500303781314304
11 2 0.663004686439899
12 2 0.467412570602599
13 2 0.622017955144621
14 2 0.659563977134128
15 2 0.934457015261994
16 2 0.695937879208945
17 2 0.622078540222889
18 2 0.81890120901567
19 2 0.711625295616412
20 2 0.765748957841531
21 2 0.612379043221674
22 2 0.623870685793793
23 2 0.445977575901331
24 2 0.465177165341009
25 2 0.5159881308007
26 2 0.385454369640646
27 2 0.301313659345016
28 2 0.272784169588525
29 2 0.21843410958654
30 2 0.708945369062718
1 3 0.55966582920996
2 3 0.596482333019064
3 3 0.701057421935873
4 3 0.465435693392522
5 3 0.577408156074165
6 3 0.540143115192528
7 3 0.822578534300701
8 3 0.376261711887421
9 3 0.586792470868042
10 3 0.706494068478564
11 3 0.382205492950044
12 3 0.666479938407747
13 3 0.503513430102891
14 3 0.443579050863377
15 3 0.565186001886924
16 3 0.466375013266356
17 3 0.389482567272711
18 3 0.574611760393934
19 3 0.499505030719936
20 3 0.526697132258417
21 3 0.517806916540613
22 3 0.522493367464773
23 3 0.756915134497548
24 3 0.527737840339953
25 3 0.661748377292212
26 3 0.364553660277609
27 3 0.539454328640794
28 3 0.313778778116251
29 3 0.483272798225681
30 3 0.654504418232265
1 4 0.537439559146501
2 4 0.397427697598111
3 4 0.511331644963999
4 4 0.656400469244013
5 4 0.206167730945119
6 4 0.384307173154712
7 4 0.695475251633053
8 4 0.397170915032005
9 4 0.828237788002823
10 4 0.723951129251277
11 4 0.726389444801401
12 4 0.615315548006811
13 4 0.548820698700068
14 4 0.63226855969637
15 4 0.559186297313031
16 4 0.506948748403364
17 4 0.61985247219532
18 4 0.581562911237101
19 4 0.622482218459355
20 4 0.693632733329769
21 4 0.369339946688678
22 4 0.319197014355405
23 4 0.434042134035331
24 4 0.60701856072865
25 4 0.494264680538453
26 4 0.349089248224793
27 4 0.631329328547048
28 4 0.438034965032781
29 4 0.276592229186915
30 4 0.283819782475953
1 5 0.57833942543866
2 5 0.516249925027687
3 5 0.632048744079125
4 5 0.462997261014925
5 5 0.213172228413164
6 5 0.606363510789257
7 5 0.456310420008015
8 5 0.556005168777852
9 5 0.479733604899438
10 5 0.534193214367516
11 5 0.532092569891868
12 5 0.537895597543165
13 5 0.18139003832033
14 5 0.559794525690681
15 5 0.548879199313602
16 5 0.368190687074462
17 5 0.385083607310832
18 5 0.569790993345418
19 5 0.339276383282019
20 5 0.381377933515615
21 5 0.36382714371247
22 5 0.482309935595171
23 5 0.487112965557715
24 5 0.562190394220904
25 5 0.441161779830011
26 5 0.354633540697647
27 5 0.549580765310094
28 5 0.555031262576072
29 5 0.50870020702407
30 5 0.62542476926526
1 6 0.523572268368806
2 6 0.357243004995222
3 6 0.620822654821191
4 6 0.457083815857724
5 6 0.630161230790697
6 6 0.603005489349238
7 6 0.64361485621934
8 6 0.528316876896528
9 6 0.473569310620697
10 6 0.472375100854739
11 6 0.652818257465111
12 6 0.228349111113765
13 6 0.467809961213648
14 6 0.488513863202414
15 6 0.352593902043299
16 6 0.485881523224967
17 6 0.408828330933535
18 6 0.680391699343629
19 6 0.615278463338853
20 6 0.487574364079415
21 6 0.630091875174147
22 6 0.56792500016725
23 6 0.632620389612989
24 6 0.273054905000238
25 6 0.401191545305298
26 6 0.327564968559786
27 6 0.506667825563376
28 6 0.322227233505488
29 6 0.422972561244135
30 6 0.543211112339263
1 7 0.27404032118203
2 7 0.701532873470775
3 7 0.490866658704602
4 7 0.318564427554152
5 7 0.355819311975686
6 7 0.229268626029775
7 7 0.524263230929548
8 7 0.52751579787436
9 7 0.474696530961643
10 7 0.535073919635965
11 7 0.447000814477693
12 7 0.340003506462104
13 7 0
14 7 0.617718567639202
15 7 0.48592654335134
16 7 0.369110112678361
17 7 0.714046174979258
18 7 0.715643302401706
19 7 0.305361733373101
20 7 0.538784380381877
21 7 0.512663897978932
22 7 0.711802474370998
23 7 0.243334030529128
24 7 0.251199774236693
25 7 0.536556278855206
26 7 0.796664617135762
27 7 0.218399319444252
28 7 0.45030293961391
29 7 0.442932389695517
30 7 0.40121436672032
1 8 0.203434189097855
2 8 0.61932611089019
3 8 0.518817956045078
4 8 0.470260309064486
5 8 0.715648875273332
6 8 0.402246187553583
7 8 0.203667619343309
8 8 0.396164858074844
9 8 0.411325455602613
10 8 0.697508465401943
11 8 0.561553546631701
12 8 0.518278745600033
13 8 0.653046448153147
14 8 0.523944352426381
15 8 0.333048804070898
16 8 0.571247544364088
17 8 0.598359233056759
18 8 0.581113442507218
19 8 0.377272437266369
20 8 0.0137405626437516
21 8 0.580173498835418
22 8 0.569420374695372
23 8 0.613102469777547
24 8 0.420017071211667
25 8 0.68650081770302
26 8 0.676714147623276
27 8 0.711888046594327
28 8 0.367098304039181
29 8 0.209121404068343
30 8 0.51798343452686
1 9 0.238820922917061
2 9 0.72510997543903
3 9 0.303936780887
4 9 0.596495714037694
5 9 0.387886883265483
6 9 0.716045022481904
7 9 0.510905309566758
8 9 0.47761646460376
9 9 0.63038566578833
10 9 0.592292139682367
11 9 0.310333950466651
12 9 0.44971482278184
13 9 0.764362174372991
14 9 0.458913595005077
15 9 0.687789354692997
16 9 0.583728002121457
17 9 0.548607356016603
18 9 0.154157340380502
19 9 0.746814072756451
20 9 0.454135824677004
21 9 0.417141229311393
22 9 0.684569077571796
23 9 0.689016402599269
24 9 0.34707013104579
25 9 0.347552715855367
26 9 0.611204512342351
27 9 0.519939478525739
28 9 0.699494485547243
29 9 0.328574154528882
30 9 0.579736788597689
1 10 0.382211754815377
2 10 0.228222236283784
3 10 0.68497371354095
4 10 0.338788372214802
5 10 0.697531406001717
6 10 0.518062896085183
7 10 0.480996855862581
8 10 0.624251926522661
9 10 0.627938023658449
10 10 0.32984360708335
11 10 0.391424229074121
12 10 0.533606776609911
13 10 0.621530357101215
14 10 0.486269845593497
15 10 0.636709563281996
16 10 0.668273746350529
17 10 0.53535983997182
18 10 0.647927508447458
19 10 0.489329842497142
20 10 0.486125498557052
21 10 0.477204036816343
22 10 0.609590423057387
23 10 0.270006247478575
24 10 0.650283746569099
25 10 0.545289768531066
26 10 0.667203917373695
27 10 0.599464231886645
28 10 0.424236760000491
29 10 0.214770377939481
30 10 0.323543154917525
1 11 0.797563362980419
2 11 0.488739074594075
3 11 0.609383065455985
4 11 0.347610327928471
5 11 0.754218505628914
6 11 0.488114414650125
7 11 0.614467561670647
8 11 0.454622218104874
9 11 0.441202709899882
10 11 0.470470830950778
11 11 0.424306053547794
12 11 0.610696437567684
13 11 0.525678390038608
14 11 0.484925273197937
15 11 0.278472136904584
16 11 0.515747919400126
17 11 0.0222058772711151
18 11 0.637676777448746
19 11 0.737715481326617
20 11 0.422773270339691
21 11 0.413032834201412
22 11 0.361425064811379
23 11 0.365164399801145
24 11 0.374063411146857
25 11 0.413071214597432
26 11 0.276721249084212
27 11 0.578765439402181
28 11 0.678204098909267
29 11 0.537492449459201
30 11 0.529592054680874
1 12 0.526670336177883
2 12 0.491961768544191
3 12 0.39210020404253
4 12 0.440206093198233
5 12 0.535206552138267
6 12 0.191464824494803
7 12 0.688843845233258
8 12 0.547093240173917
9 12 0.542240381810259
10 12 0.473895386520521
11 12 0.513381387346273
12 12 0.54271349835367
13 12 0.378255864799683
14 12 0.256252541261384
15 12 0.475928176290153
16 12 0.475762816614259
17 12 0.535404119612576
18 12 0.329545389764627
19 12 0.384178352817274
20 12 0.056527664719507
21 12 0.593157069808788
22 12 0.442342034584482
23 12 0.692822260740652
24 12 0.614714621779141
25 12 0.436405486385884
26 12 0.448888175599653
27 12 0.36227410927472
28 12 0.309103456934061
29 12 0.485567761816605
30 12 0.446925926947386
1 13 0.689254973928483
2 13 0.302414517212019
3 13 0.739254106135699
4 13 0.611357146453475
5 13 0.769255947033698
6 13 0.405828715680549
7 13 0.692645323729259
8 13 0.818815545271917
9 13 0.510583615762679
10 13 0.693626568328085
11 13 0.451409835872803
12 13 0.81992496408978
13 13 0.425631352893122
14 13 0.630547230033252
15 13 0.363042637552643
16 13 0.8769460937562
17 13 0.484847956831249
18 13 0.738429968787945
19 13 0.381749707676289
20 13 0.655324930602922
21 13 0.51425461465346
22 13 0.701042663911504
23 13 0.505628161626258
24 13 0.680154768642232
25 13 0.672038261503725
26 13 0.671666564743384
27 13 0.350378735990212
28 13 0.345864751730813
29 13 0.529351842342484
30 13 0.364843054456656
1 14 0.754231432972174
2 14 0.453656042577589
3 14 0.878176329285903
4 14 0.472727550383177
5 14 0.719233463919146
6 14 0.492108650710363
7 14 0.391912939534733
8 14 0.142021034114009
9 14 0.449801004360088
10 14 0.810136473686036
11 14 0.394716705919937
12 14 0.315569431032417
13 14 0.574523337897644
14 14 0.41931975080887
15 14 0.528762585693503
16 14 0.402766267418851
17 14 0.338966629795064
18 14 0.180189222630768
19 14 0.274234356731919
20 14 0.654920808572688
21 14 0.789654448879425
22 14 0.425105588757491
23 14 0.314723053524944
24 14 0.609394796772416
25 14 0.39760756338949
26 14 0.552296207349489
27 14 0.697220805188222
28 14 0.568036531185436
29 14 0.556237574975224
30 14 0.543660042826672
1 15 0.733655486921977
2 15 0.50204629595595
3 15 0.538116649478062
4 15 0.742528683943123
5 15 0.566351161667667
6 15 0.400468910582223
7 15 0.560391976555711
8 15 0.747929244576851
9 15 0.663410554973352
10 15 0.41006532260245
11 15 0.465976773689164
12 15 0.561198418225461
13 15 0.197945518786007
14 15 0.564625776279812
15 15 0.438855348441425
16 15 0.495967618024519
17 15 0.203323777642128
18 15 0.744889539050172
19 15 0.433777831141117
20 15 0.386912123091504
21 15 0.524947443166404
22 15 0.521088650828397
23 15 0.292705690093786
24 15 0.748357176216665
25 15 0.349759766410302
26 15 0.483907893240831
27 15 0.594476538109805
28 15 0.362027858791502
29 15 0.389566149402442
30 15 0.452064907769205
1 16 0.818746817955768
2 16 0.359194692301227
3 16 0.39633331406271
4 16 0.434108225509009
5 16 0.296472520333891
6 16 0.512301438602046
7 16 0.688532467958192
8 16 0.637337439931868
9 16 0.65088567542198
10 16 0.560690368253653
11 16 0.711566150207154
12 16 0.375008810091601
13 16 0.767476352372457
14 16 0.734184448902792
15 16 0.473306549761545
16 16 0.367980554733224
17 16 0.581932984293436
18 16 0.217416221473359
19 16 0.428732319003666
20 16 0.341845597356378
21 16 0.586601351656031
22 16 0.419028634271562
23 16 0.405181781118998
24 16 0.390540658308785
25 16 0.29303948465228
26 16 0.807405229482002
27 16 0.589365852175493
28 16 0.519207211655363
29 16 0.536865413064651
30 16 0.417242510317863
1 17 0.327771142711799
2 17 0.665055661009767
3 17 0.869889009389365
4 17 0.447212591939552
5 17 0.559896131957703
6 17 0.478484213016285
7 17 0.445793117757549
8 17 0.344463547952572
9 17 0.347285611444132
10 17 0.473937660638854
11 17 0.535988018420151
12 17 0.436764412257654
13 17 0.347993898025418
14 17 0.558954355142531
15 17 0.0487994062275846
16 17 0.666026454947625
17 17 0.573102817919558
18 17 0.512768896395196
19 17 0.442367771803985
20 17 0.44894565376163
21 17 0.420768596344434
22 17 0.754830699011749
23 17 0.4369988108782
24 17 0.645389540641784
25 17 0.554510064899788
26 17 0.610651377975465
27 17 0.49394690897148
28 17 0.544619344517364
29 17 0.596143141751199
30 17 0.487734330063158
1 18 0.690898520194633
2 18 0.51223530452076
3 18 0.824014701170635
4 18 0.716012171374841
5 18 0.22198982497796
6 18 0.64467604775581
7 18 0.544968400643501
8 18 0.108015079619352
9 18 0.476850862747646
10 18 0.510267845950518
11 18 0.409808682594913
12 18 0.703268197844305
13 18 0.528401866706384
14 18 0.360442426169226
15 18 0.342437569318677
16 18 0.646580506554171
17 18 0.938882999979699
18 18 0.635889194097059
19 18 0.234150418030966
20 18 0.574542871876045
21 18 0.472366401406222
22 18 0.593285938400978
23 18 0.500554890134474
24 18 0.371906244513668
25 18 0.489383372979338
26 18 0.471469728818798
27 18 0.63919758292885
28 18 0.448152651932702
29 18 0.239315566554112
30 18 0.294290225142933
1 19 0.686082761348594
2 19 0.19951415629113
3 19 0.52389269050557
4 19 0.227280332721692
5 19 0.328943417416413
6 19 0.486012210302242
7 19 0.454857348131237
8 19 0.819694418679285
9 19 0.428443599299695
10 19 0.477984552989166
11 19 0.597657645729144
12 19 0.392860340410576
13 19 0.646764208142826
14 19 0.622534098365641
15 19 0.543000204331553
16 19 0.532515557573165
17 19 0.431113533327293
18 19 0.412813682644045
19 19 0.501848020872975
20 19 0.331974407125297
21 19 0.690335413159511
22 19 0.537058298168495
23 19 0.572324927232493
24 19 0.379439834975989
25 19 0.411569603711259
26 19 0.659081087011844
27 19 0.501968040112291
28 19 0.471388044171573
29 19 0.398358099234271
30 19 0.460491621993772
1 20 0.52324316818628
2 20 0.4314317137266
3 20 0.55265727782926
4 20 0.515292066241001
5 20 0.612738685734239
6 20 0.447310221046052
7 20 0.308823419699348
8 20 0.484466962035149
9 20 0.186463019488816
10 20 0.499543426481788
11 20 0.620512044715366
12 20 0.404861845864559
13 20 0.648066886901259
14 20 0.697594882366736
15 20 0.733875254951214
16 20 0.756297521256524
17 20 0.523208173608738
18 20 0.40829330344067
19 20 0.759582649425928
20 20 0.360557474657841
21 20 0.704937465136161
22 20 0.438168370927973
23 20 0.456678061555782
24 20 0.455633734197239
25 20 0.494376327305517
26 20 0.52844221481716
27 20 0.622320307966276
28 20 0.434422731331465
29 20 0.620635539439145
30 20 0.55719359416988
1 21 0.389004985855453
2 21 0.348849735609734
3 21 0.728596678650682
4 21 0.813964919100391
5 21 0.571290999210854
6 21 0.388663307585207
7 21 0.296340383934606
8 21 0.671257273374409
9 21 0.515736264901735
10 21 0.551516136106106
11 21 0.406232689554663
12 21 0.725705230747179
13 21 0.403131918947643
14 21 0.441138853377379
15 21 0.452201185361304
16 21 0.576235725409457
17 21 0.346191962091056
18 21 0.623939635075663
19 21 0.420692650160325
20 21 0.511399284786019
21 21 0.600050663531443
22 21 0.428823678362161
23 21 0.444752818979159
24 21 0.554538309430294
25 21 0.555219069610931
26 21 0.463454496818146
27 21 0.138546394571513
28 21 0.589009912299877
29 21 0.625857805925627
30 21 0.545634901511503
1 22 0.536113631265836
2 22 0.45203726060639
3 22 0.560380742009666
4 22 0.524178182141351
5 22 0.317372058980773
6 22 0.339250871895517
7 22 0.49833313130215
8 22 0.596139288889596
9 22 0.409299898853726
10 22 0.392163305582059
11 22 0.822741070962708
12 22 0.578564371949029
13 22 0.33819505578166
14 22 0.59240299372454
15 22 0.596786710756634
16 22 0.601737472276428
17 22 0.510469357085411
18 22 0.462309278368425
19 22 0.566917229647006
20 22 0.52429460218068
21 22 0.146354218230323
22 22 0.432227929704244
23 22 0.710152505985989
24 22 0.734350545274864
25 22 0.397504165195347
26 22 0.536327020449057
27 22 0.257380458038923
28 22 0.637715514086624
29 22 0.340741147532772
30 22 0.811121749748046
1 23 0.350826424284956
2 23 0.367148154812278
3 23 0.586314183758932
4 23 0.508926070809453
5 23 0.496888419845378
6 23 0.430057059902097
7 23 0.721164886786733
8 23 0.357401578426113
9 23 0.497215124418827
10 23 0.515234211241645
11 23 0.75730535242411
12 23 0.155239031665172
13 23 0.120595525806295
14 23 0.530017828243287
15 23 0.626175625144736
16 23 0.74865804952492
17 23 0.469184468337788
18 23 0.638319811834186
19 23 0.76945374296516
20 23 0.561745411620654
21 23 0.542514176704792
22 23 0.288345642308643
23 23 0.422536093592167
24 23 0.647625260718935
25 23 0.563597965011165
26 23 0.439358342505059
27 23 0.670095813111579
28 23 0.411444462699684
29 23 0.491634962093434
30 23 0.348728509414239
1 24 0.371154530954392
2 24 0.533145547416616
3 24 0.51463073120012
4 24 0.590577271332466
5 24 0.436065455246031
6 24 0.400262726218172
7 24 0.581683355917681
8 24 0.842863423471368
9 24 0.607452445188431
10 24 0.53871979310537
11 24 0.660305940377538
12 24 0.28524321330577
13 24 0.679323463971809
14 24 0.740262693567536
15 24 0.564870228647786
16 24 0.754292429450671
17 24 0.657329987789036
18 24 0.466437960460587
19 24 0.28729501836143
20 24 0.27903510766023
21 24 0.414250442958375
22 24 0.347126584663716
23 24 0.385966633073288
24 24 0.491647330249794
25 24 0.313377862421278
26 24 0.617072263080853
27 24 0.467270880859588
28 24 0.564546142997027
29 24 0.775622353071402
30 24 0.268559944234471
1 25 0.318976143274798
2 25 0.481210221730201
3 25 0.329923354581769
4 25 0.416903397856627
5 25 0.382205482715372
6 25 0.307931518314479
7 25 0.266654264643185
8 25 0.378774759090289
9 25 0.529105878037456
10 25 0.529422174670896
11 25 0.465776478816682
12 25 0.436197812063049
13 25 0.391919042846187
14 25 0.440269419063675
15 25 0.513222546737175
16 25 0.241119849788642
17 25 0.664162108594622
18 25 0.498671124097057
19 25 0.5173825246214
20 25 0.248657782264516
21 25 0.458015810251528
22 25 0.448136510188027
23 25 0.34563353343222
24 25 1
25 25 0.596600129636507
26 25 0.774050900097532
27 25 0.536151242425809
28 25 0.514088718087814
29 25 0.409007377333462
30 25 0.251178562328415
1 26 0.59100637065203
2 26 0.468340012864951
3 26 0.572519833495215
4 26 0.74712326001492
5 26 0.38158158612043
6 26 0.507259220839311
7 26 0.340547650646378
8 26 0.343887897223801
9 26 0.644429824725128
10 26 0.61121158120322
11 26 0.327866622563613
12 26 0.399906825117549
13 26 0.713554796543174
14 26 0.397289555067587
15 26 0.205948458949297
16 26 0.806403581251797
17 26 0.365495358000001
18 26 0.267951547356204
19 26 0.681802821516481
20 26 0.447574717622904
21 26 0.564660605287765
22 26 0.360456164090204
23 26 0.664738454815001
24 26 0.376302162793485
25 26 0.651277348912754
26 26 0.408952741850041
27 26 0.324985972803758
28 26 0.483439850102337
29 26 0.634408105575846
30 26 0.55103332345077
1 27 0.533142211697168
2 27 0.504823093579496
3 27 0.703399761062511
4 27 0.511011937318791
5 27 0.601695060192515
6 27 0.707139681965919
7 27 0.478986989056937
8 27 0.333589027099354
9 27 0.40698501302886
10 27 0.383514818857852
11 27 0.446891982979821
12 27 0.618462122755301
13 27 0.676116064784116
14 27 0.703267665960159
15 27 0.319414294025889
16 27 0.543803324148039
17 27 0.459016224265779
18 27 0.419697996883146
19 27 0.58609339155776
20 27 0.497458125112247
21 27 0.717078250528105
22 27 0.424087737715777
23 27 0.828017051370129
24 27 0.460851230901005
25 27 0.651297203218868
26 27 0.698261770427529
27 27 0.645367305483533
28 27 0.569501722234879
29 27 0.567751012865202
30 27 0.246532444764263
1 28 0.627079791526509
2 28 0.592426343207829
3 28 0.278917479240977
4 28 0.449908732852205
5 28 0.404920657157975
6 28 0.70937152732417
7 28 0.571832916111413
8 28 0.388609134386847
9 28 0.549688759114554
10 28 0.407560118269599
11 28 0.419422208968471
12 28 0.502790408929362
13 28 0.404163834454579
14 28 0.36491474591734
15 28 0.437115133345802
16 28 0.681736086514598
17 28 0.353748197095546
18 28 0.549124725875359
19 28 0.692299450633842
20 28 0.565349225044233
21 28 0.42839857568529
22 28 0.533657138135856
23 28 0.450920604359783
24 28 0.632645341023897
25 28 0.70769808701343
26 28 0.483362809093638
27 28 0.615080405433171
28 28 0.387956994012846
29 28 0.569485356141719
30 28 0.738343893412338
1 29 0.546002487020918
2 29 0.334635313891447
3 29 0.45607111723532
4 29 0.513120950761592
5 29 0.364032653688302
6 29 0.604233802503471
7 29 0.590426291286793
8 29 0.630070630835646
9 29 0.504559346556839
10 29 0.50840103251483
11 29 0.470778179191938
12 29 0.408902385148982
13 29 0.554641047799221
14 29 0.597365136058863
15 29 0.390504368904703
16 29 0.325543766198206
17 29 0.520927629907743
18 29 0.380027512871985
19 29 0.446568180790661
20 29 0.67756402209248
21 29 0.652224195205428
22 29 0.717261734341587
23 29 0.44013658278805
24 29 0.550284273362285
25 29 0.547560708594323
26 29 0.601975031663612
27 29 0.534532108018084
28 29 0.66456595159071
29 29 0.707730835937932
30 29 0.518502437743272
1 30 0.628976797146392
2 30 0.59687789579705
3 30 0.350304732104832
4 30 0.281749897138035
5 30 0.511493839641939
6 30 0.489661206848585
7 30 0.583545041483737
8 30 0.740610126518312
9 30 0.705808184576246
10 30 0.167839751774249
11 30 0.67719457793647
12 30 0.370122664493494
13 30 0.354016997230513
14 30 0.501947698748132
15 30 0.871416448793598
16 30 0.609361249693104
17 30 0.578748586527125
18 30 0.380571244343985
19 30 0.446821745570545
20 30 0.626335259144311
21 30 0.664643092761824
22 30 0.612899238436102
23 30 0.676736639553334
24 30 0.505328436030486
25 30 0.328083537624866
26 30 0.836425035918336
27 30 0.561311602897892
28 30 0.511355923629244
29 30 0.70920723136482
30 30 0.433128977811165
