## Supplementary material for "To disperse or compete? Coevolution of traits leads to a limited number of reproductive strategies": Rasters used: raster012.csv

x "y" "K"
1 1 0.370401101779766
2 1 0.509921462128308
3 1 0.493269594200238
4 1 0.329562777243539
5 1 0.55818143713932
6 1 0.504486839809893
7 1 0.608215331067204
8 1 0.398308401455592
9 1 0.527648855286815
10 1 0.175926709590985
11 1 0.612138301368625
12 1 0.691407485155776
13 1 0.30335463451549
14 1 0.34978754349639
15 1 0.197758377353661
16 1 0.736111004591792
17 1 0.76366641550382
18 1 0.236983053944284
19 1 0.339168517844246
20 1 0.569780151042569
21 1 0.350356123668185
22 1 0.364851665169791
23 1 0.650239310528818
24 1 0.477662632265987
25 1 0.483866793028081
26 1 0.421018555644164
27 1 0.328671242735609
28 1 0.661455889549363
29 1 0.177279634296834
30 1 0.210248481975975
1 2 0.494831641662817
2 2 0.575928316782666
3 2 0.367888771364568
4 2 0.564639653129256
5 2 0.479045492575027
6 2 0.613398794548731
7 2 0.25955214482128
8 2 0.336210647205437
9 2 0.455472986498428
10 2 0.314421359996382
11 2 0.668047969446987
12 2 0.388204561299662
13 2 0.323699012494677
14 2 0.594701346134759
15 2 0.445256546690497
16 2 0.413455743333828
17 2 0.506768240541544
18 2 0.252504438553456
19 2 0.60253154782272
20 2 0.665878430194507
21 2 0.382958076978454
22 2 0.306876964356157
23 2 0.644346658730409
24 2 0.451543460168399
25 2 0.377892216465228
26 2 0.610915381536422
27 2 0.594636504523839
28 2 0.39810875472924
29 2 0.597978794056714
30 2 0.472913990753788
1 3 0.321801195255489
2 3 0.393014987272934
3 3 0.37772843694819
4 3 0.53234226907498
5 3 0.772483763087761
6 3 0.42987951850497
7 3 0.60841251047113
8 3 0.379479901817307
9 3 0.323676806655196
10 3 0.178564714587443
11 3 0.505466242874737
12 3 0.676868445342308
13 3 0.376845866716399
14 3 0.520684947757842
15 3 0.629465252729122
16 3 0.610022269760585
17 3 0.478395375511357
18 3 0.577297944017705
19 3 0.360616166700657
20 3 0.67291554954891
21 3 0.566458831716413
22 3 0.263231049769941
23 3 0.108934260735793
24 3 0.388955531856361
25 3 0.586153610535722
26 3 0.673245363904418
27 3 0.597652402292152
28 3 0.339090385693786
29 3 0.413265786321386
30 3 0.554604195432346
1 4 0.454349032398248
2 4 0.34534815663485
3 4 0.205939725616023
4 4 0.885018547744722
5 4 0.384885646741037
6 4 0.351086573433465
7 4 0.244231004660259
8 4 0.506824087043678
9 4 0.419682366707557
10 4 0.856003743677587
11 4 0.424141995120598
12 4 0.442107479273865
13 4 0.523142425348075
14 4 0.710678227331744
15 4 0.270135952646156
16 4 0.695863717144569
17 4 0.679097655790624
18 4 0.250725365694489
19 4 0.766204793668388
20 4 0.463556872051661
21 4 0.642334873215146
22 4 0.528031919957748
23 4 0.460872348305494
24 4 0.507363283856683
25 4 0.504708681896819
26 4 0.692994721181283
27 4 0.455197020824811
28 4 0.806578267927189
29 4 0.677549797381009
30 4 0.262838906231574
1 5 0.527583793209381
2 5 0.665622321440795
3 5 0.476568687944562
4 5 0.294388755787869
5 5 0.692500766381763
6 5 0.320751521811173
7 5 0.351099340058236
8 5 0.293633060196528
9 5 0.540624756106575
10 5 0.568656974866474
11 5 0.635062371929202
12 5 0.520560642915475
13 5 0.312204444437078
14 5 0.413568928783425
15 5 0.457496740537442
16 5 0.328324351769203
17 5 0.432191905718285
18 5 0.828548044699543
19 5 0.560430706049346
20 5 0.764618519229658
21 5 0.526766759593167
22 5 0.339850526879118
23 5 0.430961086197895
24 5 0.577321962509952
25 5 0.456494431396996
26 5 0.435031772695471
27 5 0.423167019199448
28 5 0.281136430438464
29 5 0.579488790507797
30 5 0.712091399396872
1 6 0.511272756109153
2 6 0.438770912006817
3 6 0.528952596315054
4 6 0.48794563705883
5 6 0.389974694606375
6 6 0.498973888668431
7 6 0.401466601779711
8 6 0.88977517745701
9 6 0.476432637817832
10 6 0.600420425852716
11 6 0.749197957198794
12 6 0.425696752488166
13 6 0.235651203329617
14 6 0.621532162710166
15 6 0.390474878693971
16 6 0.607481905489307
17 6 0.629598637583715
18 6 0.579284182420807
19 6 0.55976353535346
20 6 0.537311698871636
21 6 0.366676679662571
22 6 0.439291999218671
23 6 0.409918015692323
24 6 0.55571588184539
25 6 0.342758922888154
26 6 0.513662002362796
27 6 0.655105863883712
28 6 0.468179377455087
29 6 0.469106309946744
30 6 0.65524833463577
1 7 0.806017106031968
2 7 0.23869875688453
3 7 0.251544837832974
4 7 0.520957966889312
5 7 0.427801948640092
6 7 0.434670469186201
7 7 0.423802297579126
8 7 0.603825874642361
9 7 0.455433467385003
10 7 0.21777288446824
11 7 0.189942003599035
12 7 0.493754096477496
13 7 0.360070603207619
14 7 0.422657644890109
15 7 0.494367568580813
16 7 0.675815522244991
17 7 0.466237821654312
18 7 0.527799824082067
19 7 0.245617335420147
20 7 0.33547830669713
21 7 0.643943465825444
22 7 0.71426153996612
23 7 0.796797295840995
24 7 0.434160758229126
25 7 0.448686082385706
26 7 0.467963594695148
27 7 0.51644530376035
28 7 0.650686741982026
29 7 0.381122007493523
30 7 0.4754119649882
1 8 0.652119122903858
2 8 0.829707902898204
3 8 0.446790785519351
4 8 0.813536496569089
5 8 0.536672222567389
6 8 0.308686262705549
7 8 0.684683914247215
8 8 0.496749069913824
9 8 0.531395475862993
10 8 0.756158159590601
11 8 0.425016736799372
12 8 0.894786952141601
13 8 0.301662297930161
14 8 0.64110387485702
15 8 0.359625394947735
16 8 0.720840748199319
17 8 0.263916810081647
18 8 0.534497679802917
19 8 0.508042750163766
20 8 0.498570240052319
21 8 0.652191490312737
22 8 0.653088832182338
23 8 0.283063406511995
24 8 0.59413954717897
25 8 0.48657630910624
26 8 0.779053820735278
27 8 0.234147399735256
28 8 0.174974663166869
29 8 0.478551637047712
30 8 0.435497953458456
1 9 0.720574356859546
2 9 0.347088328575208
3 9 0.566412742371494
4 9 0.631058608341773
5 9 0.669419793622114
6 9 0.608539872693631
7 9 0.271259338126004
8 9 0.418575998372482
9 9 0.349677612855813
10 9 0.600477661775481
11 9 0.390753459395027
12 9 0.547133585712472
13 9 0.340971561377456
14 9 0.380217669686112
15 9 0.505062457209497
16 9 0.466890346341775
17 9 0.574932274328146
18 9 0.564391026891397
19 9 0.335157022182588
20 9 0.506524366962058
21 9 0.486110230188614
22 9 0.49015579550819
23 9 0.544265971026369
24 9 0.691011574146048
25 9 0.239235759561515
26 9 0.539136288084472
27 9 0.41376846418466
28 9 0.616481335745284
29 9 0.792701649253294
30 9 0.35444941164554
1 10 0.436066716949466
2 10 0.449218687631622
3 10 0.648271816527419
4 10 0.615521055922904
5 10 0.399891796636071
6 10 0.492099122677688
7 10 0.40357486675519
8 10 0.467546612959515
9 10 0.578803351747453
10 10 0.550716329784179
11 10 0.297127634349312
12 10 0.513991748969366
13 10 0.778048013021217
14 10 0.531169772287709
15 10 0.231541577883963
16 10 0.661618237173281
17 10 0.711437473335164
18 10 0.570866312475339
19 10 0.355335951466968
20 10 0.523200211233074
21 10 0.405951614781269
22 10 0.480145077326573
23 10 0.57923775107466
24 10 0.531889340223696
25 10 0.495121707569319
26 10 0.428055716488071
27 10 0.236047230699319
28 10 0.205438006382643
29 10 0.602837275876647
30 10 0.363468031506865
1 11 0.493165735077731
2 11 0.33434640002208
3 11 0.608415189089759
4 11 1
5 11 0.466042963326995
6 11 0.54220082142517
7 11 0.512169407585231
8 11 0.298679719380756
9 11 0.549222912864133
10 11 0.377436653989487
11 11 0.417739930009899
12 11 0.184912792317473
13 11 0.55197814349259
14 11 0.53187164839765
15 11 0.362485473989159
16 11 0.538614991568544
17 11 0.134972884633675
18 11 0.544564851555581
19 11 0.781820203379867
20 11 0.50569949769686
21 11 0.689348232363558
22 11 0.396876568418943
23 11 0.444631958865923
24 11 0.443105408233905
25 11 0.166457256522983
26 11 0.416763432896338
27 11 0.269066489885621
28 11 0.432834879758835
29 11 0.454161644826628
30 11 0.358113464527482
1 12 0.372956810648571
2 12 0.524499096994029
3 12 0.653902002297284
4 12 0.314759833670332
5 12 0.0830055520532294
6 12 0.723874903189227
7 12 0.209353268126774
8 12 0.503851294028301
9 12 0.555439613766102
10 12 0.647425993526077
11 12 0.289178938009386
12 12 0.501746124759376
13 12 0.44405945594749
14 12 0.362259537014806
15 12 0.169028562457094
16 12 0.375618840910292
17 12 0.331753150952075
18 12 0.499150865112712
19 12 0.647343283651634
20 12 0.426724558148409
21 12 0.326633310820721
22 12 0.218961220866362
23 12 0.334391966822381
24 12 0.204389802837758
25 12 0.427946018711225
26 12 0.512928572373343
27 12 0.394202798291899
28 12 0.656864021128013
29 12 0.493861140757143
30 12 0.452330685691944
1 13 0.837475757193984
2 13 0.62901653940096
3 13 0.783311548731763
4 13 0.65340344133453
5 13 0.283283420687304
6 13 0.326635694329482
7 13 0.182031120555314
8 13 0.379749811270824
9 13 0.54926874412876
10 13 0.465960821607908
11 13 0.581709229552904
12 13 0.399738038905847
13 13 0.531239201169655
14 13 0.501866398944574
15 13 0.767309663898801
16 13 0.464765343925335
17 13 0.49833822169392
18 13 0.444610323101766
19 13 0.636129984563232
20 13 0.482044249798406
21 13 0.449254502018271
22 13 0.523867941449562
23 13 0.523354115823773
24 13 0.602454997150401
25 13 0.678605525890828
26 13 0.345213792561068
27 13 0.839608862804127
28 13 0.529948915366583
29 13 0.323096074504981
30 13 0.950896988184054
1 14 0.852818790777993
2 14 0.845406162321525
3 14 0.467498284329502
4 14 0.368686682114228
5 14 0.342095514493398
6 14 0.143098042194748
7 14 0.382768381815015
8 14 0.534754926759585
9 14 0.466634448526842
10 14 0.540197625521076
11 14 0.361863815499071
12 14 0.581318912302375
13 14 0.419681090728056
14 14 0.526408131068229
15 14 0.587356187638907
16 14 0.684367536652517
17 14 0.446188839132257
18 14 0.774695233800328
19 14 0.661929555333615
20 14 0.50785086200934
21 14 0.546671852546944
22 14 0.548747107118766
23 14 0.135884274461607
24 14 0.507149436203251
25 14 0.416689974532556
26 14 0.43439058144545
27 14 0.728203033740869
28 14 0.277543532788675
29 14 0.348956378482328
30 14 0.36650302388294
1 15 0.495990684796321
2 15 0.629744574677571
3 15 0.711799112870265
4 15 0.345883294232868
5 15 0.287652629822859
6 15 0.256311037828186
7 15 0.38946887655604
8 15 0.521148820879278
9 15 0.43865183602606
10 15 0.567074586633804
11 15 0.346498791291923
12 15 0.422517367815157
13 15 0.521046913704429
14 15 0.349475589244499
15 15 0.375758154519442
16 15 0.117602690605719
17 15 0.279654509117951
18 15 0.532840424430461
19 15 0.141591402186157
20 15 0.553429630136661
21 15 0.451317277356218
22 15 0.407429571564933
23 15 0.225217353665078
24 15 0.415606902204222
25 15 0.662388047809209
26 15 0.503729552262528
27 15 0.324893806781216
28 15 0.186503742307069
29 15 0.456131953609417
30 15 0.64632543924856
1 16 0.599618668950323
2 16 0.299023671073415
3 16 0.787077054077255
4 16 0.280626126213922
5 16 0.451930519139534
6 16 0.129302460281505
7 16 0.740570093554652
8 16 0.48193162579199
9 16 0.623148657437523
10 16 0.488300016349205
11 16 0.299015798683672
12 16 0.294576242619604
13 16 0.254205718897314
14 16 0.184342061487609
15 16 0.629190901246715
16 16 0.354459374286207
17 16 0.448359761004539
18 16 0.640437656752271
19 16 0.307868208903886
20 16 0.616218958518843
21 16 0.339252056184465
22 16 0.520819195520752
23 16 0.318062587418288
24 16 0.645236779991054
25 16 0.468948858740286
26 16 0.498742041534148
27 16 0.461175230607507
28 16 0.278311191212142
29 16 0.736833547195831
30 16 0.288227907336133
1 17 0.475049434356526
2 17 0.305628144377671
3 17 0.55947897407925
4 17 0.532763048128342
5 17 0.774823431856215
6 17 0.575448252471981
7 17 0.62779545604423
8 17 0.737705930113329
9 17 0.397596907503692
10 17 0.61297418307843
11 17 0.701232455197559
12 17 0.376713801762827
13 17 0.584607268548075
14 17 0.335807776102974
15 17 0.290868245611495
16 17 0.413320257931176
17 17 0.819212411300278
18 17 0.69164182671303
19 17 0.288041175161505
20 17 0.409310555315029
21 17 0.564135499433447
22 17 0.139575476389932
23 17 0.390153805082352
24 17 0.462953287682393
25 17 0.517752534499025
26 17 0.194477967103924
27 17 0.516131787789304
28 17 0.341901543010555
29 17 0.593599559277902
30 17 0.458377771372016
1 18 0.489398647668179
2 18 0.342005981937741
3 18 0.390203232879385
4 18 0.715573964036993
5 18 0.516115336703329
6 18 0.452358209745258
7 18 0.846087917969454
8 18 0.49180455252965
9 18 0.244101300250314
10 18 0.458730279887257
11 18 0.33837804349946
12 18 0.223605808685942
13 18 0.548485447323112
14 18 0.287663385089172
15 18 0.154689097118092
16 18 0.531081147512234
17 18 0.454376048305883
18 18 0.395736297346316
19 18 0.333461607615872
20 18 0.114687179235497
21 18 0.497969768223788
22 18 0.38497306698644
23 18 0.79206626926696
24 18 0.366356286320583
25 18 0.558695715594917
26 18 0.415776892852079
27 18 0.495477239444306
28 18 0.258428494033023
29 18 0.347896334617266
30 18 0.468562118502505
1 19 0.652787402788932
2 19 0.263343812133918
3 19 0.493350996312791
4 19 0.215052445966824
5 19 0.65498966533307
6 19 0.491292653873219
7 19 0.409413389452921
8 19 0.594645995436163
9 19 0.347026378379121
10 19 0.732851040780473
11 19 0.328262651530844
12 19 0.625486007949504
13 19 0.479216996567943
14 19 0.246254254451276
15 19 0.388397515389224
16 19 0.48208278185525
17 19 0.299174786306337
18 19 0.277858403540843
19 19 0.427778182426913
20 19 0.39600345961866
21 19 0.546371179734538
22 19 0.380459064332047
23 19 0.651498311027323
24 19 0.668435653536771
25 19 0.291251184601634
26 19 0.464202430186872
27 19 0.329042889546304
28 19 0.452165385696006
29 19 0.693293448425098
30 19 0.42981640557712
1 20 0.535508731910013
2 20 0.277331823106397
3 20 0.452856730800781
4 20 0.339768793207226
5 20 0.439553468892662
6 20 0.279781281998595
7 20 0.825823467632633
8 20 0.57943310776131
9 20 0.412516497137376
10 20 0.496189923865021
11 20 0.505106591577038
12 20 0.511423329254354
13 20 0.425390481637184
14 20 0.614942733188694
15 20 0.410868449689804
16 20 0.978679679796515
17 20 0.388273681726796
18 20 0.471712880400533
19 20 0.195551612785551
20 20 0.45671824532162
21 20 0.424368155179253
22 20 0.505423326326155
23 20 0.42833551516557
24 20 0.173517824381746
25 20 0.787377860137
26 20 0.370374496086826
27 20 0.34073067819273
28 20 0.516546529439953
29 20 0.473034702586281
30 20 0.45782901240453
1 21 0.576447962331145
2 21 0.42978186110035
3 21 0.688387523794854
4 21 0.538581440433203
5 21 0.613099267778397
6 21 0.620069084599932
7 21 0.581217330499222
8 21 0.267957857981218
9 21 0.543537563195429
10 21 0.561679378934289
11 21 0.271528106206134
12 21 0.345111832237438
13 21 0.496386150546073
14 21 0.300111929699155
15 21 0.316982342204949
16 21 0.414115183988378
17 21 0.459862289138214
18 21 0.376972820410093
19 21 0.262369983170617
20 21 0.398060936978221
21 21 0.342305313322198
22 21 0.499161537638257
23 21 0.228289326920119
24 21 0.543458559076086
25 21 0.563977924631048
26 21 0.389719756043073
27 21 0.830398544995535
28 21 0.328980395422529
29 21 0.400288750881255
30 21 0.316635193235987
1 22 0.600359949593068
2 22 0.225243224888082
3 22 0.647179907351372
4 22 0.351976153415171
5 22 0.453713140510952
6 22 0.375146582274361
7 22 0.632791605811079
8 22 0.452067700404067
9 22 0.128172101521478
10 22 0.595552343651002
11 22 0.567104399222076
12 22 0.247481768956934
13 22 0.180382433075666
14 22 0.410680374682342
15 22 0.414067039988012
16 22 0.626235083837458
17 22 0.515679143051138
18 22 0.342902656732599
19 22 0.319308250586502
20 22 0.11412519512475
21 22 0.398130402030043
22 22 0.645677719626911
23 22 0
24 22 0.664283695459144
25 22 0.87106096246155
26 22 0.7452169598372
27 22 0.351606473565449
28 22 0.21906034557248
29 22 0.431551323499908
30 22 0.331804004159319
1 23 0.720402392232208
2 23 0.411280674687034
3 23 0.472082558237047
4 23 0.443475661256152
5 23 0.416509009753297
6 23 0.528200185953272
7 23 0.622226002283536
8 23 0.597853077115786
9 23 0.362824586899182
10 23 0.526862354793689
11 23 0.371091349578082
12 23 0.763538033639769
13 23 0.55681517344058
14 23 0.334948153814631
15 23 0.370711037877391
16 23 0.23665836220444
17 23 0.431354367533385
18 23 0.472178388422334
19 23 0.439373089145931
20 23 0.552722104684328
21 23 0.436204623006197
22 23 0.770606933470746
23 23 0.426713974140109
24 23 0.473234365332826
25 23 0.807846560018709
26 23 0.548085724500862
27 23 0.612544197225915
28 23 0.255315020350284
29 23 0.613055687635587
30 23 0.458788236189696
1 24 0.511022523147323
2 24 0.285652916174122
3 24 0.197856172197603
4 24 0.29889851949495
5 24 0.472951995277161
6 24 0.419836256706964
7 24 0.170015005312545
8 24 0.454444874873086
9 24 0.368877770919999
10 24 0.361273569566638
11 24 0.376566186631912
12 24 0.495064495364882
13 24 0.577651576666698
14 24 0.9395134072405
15 24 0.431428589785425
16 24 0.461767957870294
17 24 0.563376068871472
18 24 0.726867176873611
19 24 0.274599810240494
20 24 0.58810414839915
21 24 0.370513299259632
22 24 0.546453109325831
23 24 0.396145308317763
24 24 0.50913517938969
25 24 0.531893127503607
26 24 0.585023267376233
27 24 0.377300466743906
28 24 0.416260810696491
29 24 0.59196970542736
30 24 0.232034581805532
1 25 0.415554765133678
2 25 0.510603143641889
3 25 0.177833575530798
4 25 0.657698746646433
5 25 0.677103499836659
6 25 0.466475720285195
7 25 0.308496617619241
8 25 0.15590209620529
9 25 0.496401570107332
10 25 0.558723680633137
11 25 0.374862075424956
12 25 0.634134093523243
13 25 0.339733717310185
14 25 0.331107919271592
15 25 0.618414622669645
16 25 0.447384771447457
17 25 0.71756234334496
18 25 0.419946328637981
19 25 0.410791908047209
20 25 0.478312518748827
21 25 0.379204530173653
22 25 0.666171929397724
23 25 0.0214964049353445
24 25 0.413930577410109
25 25 0.520515699411303
26 25 0.748828738365643
27 25 0.307852309284054
28 25 0.656544135234968
29 25 0.618277837193923
30 25 0.288054580938865
1 26 0.640045495442938
2 26 0.394897921519509
3 26 0.160210444245404
4 26 0.313091755879457
5 26 0.835115194223811
6 26 0.455228496453809
7 26 0.588990811858257
8 26 0.314951492778134
9 26 0.732837451034883
10 26 0.35539601546548
11 26 0.771425998794231
12 26 0.396460674057828
13 26 0.244511968019394
14 26 0.544524988884806
15 26 0.395330627588715
16 26 0.506136298663529
17 26 0.468333874976141
18 26 0.486819013173976
19 26 0.53124129830227
20 26 0.637166664271735
21 26 0.495481774166631
22 26 0.503709119054721
23 26 0.43932144264503
24 26 0.542842344568267
25 26 0.395195654967531
26 26 0.378428020268312
27 26 0.439312707505336
28 26 0.618416582587507
29 26 0.505210051730659
30 26 0.441379905136225
1 27 0.713634742645753
2 27 0.336508141641821
3 27 0.544409278557501
4 27 0.596195111099965
5 27 0.740761565569446
6 27 0.560280105954882
7 27 0.586542046438148
8 27 0.518126030305617
9 27 0.474343539680766
10 27 0.314418095009029
11 27 0.490376643740531
12 27 0.626487546391842
13 27 0.480981411026919
14 27 0.35274013721807
15 27 0.688614776672908
16 27 0.566661228058329
17 27 0.533605468632777
18 27 0.366040722054802
19 27 0.297523482853187
20 27 0.503372126006792
21 27 0.351175150996141
22 27 0.710654383094038
23 27 0.38322175348619
24 27 0.368343423182314
25 27 0.495051861127545
26 27 0.601197557256424
27 27 0.616833911190389
28 27 0.316090462133337
29 27 0.626363751559032
30 27 0.28097572458156
1 28 0.425268090288447
2 28 0.594903372881712
3 28 0.329064978763599
4 28 0.43151309490036
5 28 0.38698467254888
6 28 0.490532872603025
7 28 0.395855998614073
8 28 0.232614733109785
9 28 0.366653210794867
10 28 0.547034998755682
11 28 0.461305547375819
12 28 0.249593617505723
13 28 0.393623686515769
14 28 0.50797571680509
15 28 0.451117908179193
16 28 0.646870659935102
17 28 0.422593915406142
18 28 0.454081890803739
19 28 0.482672765901635
20 28 0.430709295966187
21 28 0.525997522990113
22 28 0.556444464598505
23 28 0.554200171179668
24 28 0.480610386972659
25 28 0.407744811590245
26 28 0.534750513530098
27 28 0.650903133423805
28 28 0.360230801305613
29 28 0.659101025577867
30 28 0.500585096853148
1 29 0.49889384061064
2 29 0.506669759496189
3 29 0.606849731975508
4 29 0.535667030185447
5 29 0.478868729456728
6 29 0.391270350181122
7 29 0.438815302329723
8 29 0.563879030295414
9 29 0.483408583156999
10 29 0.473556617929537
11 29 0.256505225717517
12 29 0.198314298201461
13 29 0.405344666389116
14 29 0.624374858960299
15 29 0.260549747030303
16 29 0.22711904205989
17 29 0.299252837856482
18 29 0.525199311720643
19 29 0.816209623942667
20 29 0.293058690525443
21 29 0.470443771223002
22 29 0.571809488522572
23 29 0.420743174020696
24 29 0.637059547091993
25 29 0.169269500970988
26 29 0.45127466980247
27 29 0.602568346215121
28 29 0.71536636771907
29 29 0.558756968516231
30 29 0.228775039537629
1 30 0.454998273722397
2 30 0.668092983336477
3 30 0.645799471375422
4 30 0.505586839063276
5 30 0.352367008900652
6 30 0.55016411180933
7 30 0.516462901928632
8 30 0.24187165524149
9 30 0.35658588486628
10 30 0.624030290993551
11 30 0.146805104114954
12 30 0.459441089813247
13 30 0.503783093018544
14 30 0.499530147980128
15 30 0.555783897665851
16 30 0.754095291036354
17 30 0.553479026208312
18 30 0.496852612164431
19 30 0.537277710957884
20 30 0.558202692036058
21 30 0.481389112623356
22 30 0.420140336383971
23 30 0.519738930649341
24 30 0.531359720159733
25 30 0.67462564864457
26 30 0.47590586467314
27 30 0.26104612309932
28 30 0.546878445492037
29 30 0.250031248560881
30 30 0.628022958854562
