## Supplementary material for "To disperse or compete? Coevolution of traits leads to a limited number of reproductive strategies": Rasters used: raster013.csv

x "y" "K"
1 1 0.756045898105217
2 1 0.465270764342046
3 1 0.728230675495764
4 1 0.325982472000304
5 1 0.297108819578039
6 1 0.537624275763311
7 1 0.58868260641143
8 1 0.790440211252275
9 1 0.491350584386509
10 1 0.339506584643498
11 1 0.509078147739979
12 1 0.610852153212187
13 1 0.574237255880263
14 1 0.590544631604774
15 1 0.594427590612289
16 1 0.379760249930467
17 1 0.740107605034211
18 1 0.439519790633903
19 1 0.723248183132843
20 1 0.494948225514995
21 1 0.461866982077626
22 1 0.455555125213251
23 1 0.484216915518341
24 1 0.597625147880757
25 1 0.349629994852543
26 1 0.335546700593244
27 1 0.610332247849205
28 1 0.653761202690292
29 1 0.425316256305517
30 1 0.472695246175435
1 2 0.533878192419873
2 2 0.43930394844379
3 2 0.492391296198725
4 2 0.380912390441281
5 2 0.46300166609249
6 2 0.70719700643256
7 2 0.646784930278235
8 2 0.337736061305489
9 2 0.576013200467824
10 2 0.811349523518631
11 2 0.362402603987922
12 2 0.547203325724215
13 2 0.325236837413857
14 2 0.390257830252238
15 2 0.412257286554958
16 2 0.547344757233176
17 2 0.20224500705322
18 2 0.530497800197518
19 2 0.22637365847708
20 2 0.575292277969223
21 2 0.446573372044232
22 2 0.389943621210307
23 2 0.251671154547325
24 2 0.498209909435711
25 2 0.480072512801215
26 2 0.514771866459909
27 2 0.686311776720566
28 2 0.491470219192905
29 2 0.352454810390016
30 2 0.168594825802726
1 3 0.405881112972454
2 3 0.340209564520209
3 3 0.663663497601294
4 3 0.511440346016896
5 3 0.23379791829352
6 3 0.598791409369961
7 3 0.412460821693969
8 3 0.342977954969814
9 3 0.307888695198685
10 3 0.251008112165153
11 3 0.519763874506555
12 3 0.579516301551259
13 3 0.456991988936976
14 3 0.492646861083131
15 3 0.442620412603457
16 3 0.591948650508908
17 3 0.394178847725475
18 3 0.352119148490577
19 3 0.590385027108122
20 3 0.360520065575707
21 3 0.484574565077564
22 3 0.607588124988835
23 3 0.651714746902345
24 3 0.659435178279856
25 3 0.557633744865568
26 3 0.214015561534326
27 3 0.351307823114159
28 3 0.5703013301432
29 3 0.383722994599735
30 3 0.362684052527415
1 4 0.346905491765978
2 4 0.515354531082578
3 4 0.276634353772246
4 4 0.46221229436445
5 4 0.531004033036633
6 4 0.404904217785518
7 4 0.45016931090527
8 4 0.635275112346436
9 4 0.375319901255632
10 4 0.541363868613214
11 4 0.500063781516509
12 4 0.440980976696422
13 4 0.661033339386121
14 4 0.646728909480937
15 4 0.610629747491893
16 4 0.561215867916342
17 4 0.258597422095817
18 4 0.481026756307448
19 4 0.420729599846812
20 4 0.447939555547434
21 4 0.828098452560201
22 4 0.665671435863256
23 4 0.679000362839969
24 4 0.421898686815807
25 4 0.491744793467399
26 4 0.73904148987992
27 4 0.444419226262005
28 4 0.529287757915402
29 4 0.244247290922461
30 4 0.362705876680554
1 5 0.671868175400601
2 5 0.634395866021918
3 5 0.575137465288409
4 5 0.570343782233969
5 5 0.280573899125526
6 5 0.355671959932678
7 5 0.35760738728217
8 5 0.458982071243299
9 5 0.526215217498035
10 5 0.54320306301172
11 5 0.850312827092393
12 5 0.372793173931828
13 5 0.446304974850145
14 5 0.429942022647743
15 5 0.411195861582706
16 5 0.578288745956616
17 5 0.371354795328177
18 5 0.314991047551373
19 5 0.495458645164133
20 5 0.369868198278134
21 5 0.493808642326699
22 5 0.372423842821526
23 5 0.586242703701588
24 5 0.541368149562588
25 5 0.321328659972791
26 5 1
27 5 0.0909602963325916
28 5 0.405313639594641
29 5 0.468190981598107
30 5 0.458985408174166
1 6 0.478306194313382
2 6 0.81290257186805
3 6 0.589531601428753
4 6 0.538348065369515
5 6 0.599695405979165
6 6 0.389429034246016
7 6 0.791816944980758
8 6 0.671210866218856
9 6 0.525844086644646
10 6 0.283755307415095
11 6 0.786922890308486
12 6 0.40027548099378
13 6 0.200623607517351
14 6 0.4017199600189
15 6 0.557083500858309
16 6 0.561871627105747
17 6 0.338126981466268
18 6 0.616600260322609
19 6 0.396710137698617
20 6 0.292289496135057
21 6 0.518665066718708
22 6 0.504897870568712
23 6 0.744093850973677
24 6 0.531659217312035
25 6 0.688381951013433
26 6 0.566976556174126
27 6 0.68499309897467
28 6 0.532756335807904
29 6 0.36932748135985
30 6 0.339698873692632
1 7 0.460563490569447
2 7 0.647078039167183
3 7 0.44896346493549
4 7 0.468143395349416
5 7 0.531721944922966
6 7 0.529629181283512
7 7 0.528500103355571
8 7 0.710740691386969
9 7 0.80137853415212
10 7 0.251205419313054
11 7 0.306863694911366
12 7 0.215981604566846
13 7 0.34439585571104
14 7 0.271819951683747
15 7 0.0650331618954324
16 7 0.409414413442971
17 7 0.598445411723558
18 7 0.71317170507142
19 7 0.239086792933933
20 7 0.689928752513572
21 7 0.521507711738407
22 7 0.607790008454527
23 7 0.445722982310144
24 7 0.473650575027732
25 7 0.623267413340518
26 7 0.901502095646204
27 7 0.329581360449558
28 7 0.308820696737583
29 7 0.430391751971498
30 7 0.498736130764488
1 8 0.74098292539959
2 8 0.258974065990882
3 8 0.504181482342023
4 8 0.560032394423893
5 8 0.616036507444922
6 8 0.586438347727772
7 8 0.688941063084784
8 8 0.4624623420375
9 8 0.411327818326138
10 8 0.561775157793069
11 8 0.40095133797818
12 8 0.364088197507209
13 8 0.460487901889594
14 8 0.517381064393269
15 8 0.594126314439678
16 8 0.32836662479609
17 8 0.796880039882382
18 8 0.476049502941367
19 8 0.61290937795846
20 8 0.619201522027847
21 8 0.557404693847447
22 8 0.470184803570804
23 8 0.58162808232358
24 8 0.473536364280941
25 8 0.257405348049222
26 8 0.460281412593952
27 8 0.44953439232065
28 8 0.503791339619362
29 8 0.456703809078825
30 8 0.525063155306304
1 9 0.510842779080146
2 9 0.670616006445015
3 9 0.540027781320601
4 9 0.369175316462954
5 9 0.754523830113439
6 9 0.106906295243187
7 9 0.396267815860596
8 9 0.419053628621267
9 9 0.42767605433266
10 9 0.538529896555026
11 9 0.454922902300663
12 9 0.552045127828025
13 9 0.463866290632551
14 9 0.558967218153947
15 9 0.534012767648686
16 9 0.412763527595948
17 9 0.620021013228712
18 9 0.576767310996443
19 9 0.322808391665632
20 9 0.399156181182142
21 9 0.0694644801738923
22 9 0.766970005361008
23 9 0.709352341906462
24 9 0.282689433023182
25 9 0.605090372758534
26 9 0.66159189001808
27 9 0.607069011940788
28 9 0.257106998196575
29 9 0.37611511944634
30 9 0.438769628911446
1 10 0.372435771311372
2 10 0.34272277326716
3 10 0.579890269561214
4 10 0.492402165548538
5 10 0.68848291569855
6 10 0.503019398282013
7 10 0.327115598583893
8 10 0.509691612932183
9 10 0.360180076055583
10 10 0.535758927863521
11 10 0.523583980592417
12 10 0.607455406418893
13 10 0.448632792053485
14 10 0.392673797323974
15 10 0.46022431620796
16 10 0.697691752782239
17 10 0.168458512560671
18 10 0.401051616174543
19 10 0.272016548043144
20 10 0.484047445649692
21 10 0.555669047701986
22 10 0.50896594807377
23 10 0.598868923995376
24 10 0.474913987339127
25 10 0.445939781536439
26 10 0.621530804848282
27 10 0.442018809018152
28 10 0.382302806690154
29 10 0.604446284603787
30 10 0.451952798824845
1 11 0.361102620230666
2 11 0.476623900916574
3 11 0.476069798854155
4 11 0.155819289468566
5 11 0.809313291218277
6 11 0.493384777948252
7 11 0.631995040730489
8 11 0.364891145404368
9 11 0.342554907180755
10 11 0.355478988632192
11 11 0.508833998177426
12 11 0.402397115175825
13 11 0.498502346341238
14 11 0.509164482033502
15 11 0.586567121933616
16 11 0.359768444135782
17 11 0.562571230763524
18 11 0.715117239156894
19 11 0.571064861146627
20 11 0.907185589502353
21 11 0.215693285345469
22 11 0.389916779125779
23 11 0.530586263475031
24 11 0.246900428567625
25 11 0.372328578378665
26 11 0.642865561831731
27 11 0.454919500628255
28 11 0.426534727961891
29 11 0.540963263609622
30 11 0.59320871560214
1 12 0.571393496225618
2 12 0.428912074708858
3 12 0.316707230458805
4 12 0.0355909035724858
5 12 0.28433750499494
6 12 0.694011809929594
7 12 0.48671674625675
8 12 0.428956404915058
9 12 0.383008869746149
10 12 0.364922077397728
11 12 0.387155225260428
12 12 0.627959192421746
13 12 0.667407249680615
14 12 0.389789744923716
15 12 0.358768417554065
16 12 0.43201697278485
17 12 0.592052874322068
18 12 0.0405408400637563
19 12 0.302959818839762
20 12 0.445555721308295
21 12 0.705579214392631
22 12 0.310263742728567
23 12 0.429299984527346
24 12 0.485154937649601
25 12 0.459617406912562
26 12 0.30051494060008
27 12 0.655147430837029
28 12 0.389633987492976
29 12 0.407973978201727
30 12 0.627021093211953
1 13 0.684725721410077
2 13 0.532350781634512
3 13 0.60426886916792
4 13 0.30688606949686
5 13 0.518234150013949
6 13 0.456255026717257
7 13 0.35702022267203
8 13 0.318196702999176
9 13 0.214047794518383
10 13 0.685971316149165
11 13 0.307140055479391
12 13 0.535325313116873
13 13 0.684101335876222
14 13 0.770766533376796
15 13 0.246750430240471
16 13 0.694117013168529
17 13 0.676368487845578
18 13 0.285936864700094
19 13 0.744746016068902
20 13 0.546646866701498
21 13 0.535309633526131
22 13 0.349893187267248
23 13 0.427778669540161
24 13 0.512075134092635
25 13 0.588338674229979
26 13 0.428098152230006
27 13 0.659127601778707
28 13 0.319390362785814
29 13 0.264482392354058
30 13 0.496547274660112
1 14 0.532025897327806
2 14 0.546088002391378
3 14 0.516610211189209
4 14 0.380302393998077
5 14 0.451320847922591
6 14 0.4913041335559
7 14 0
8 14 0.427588344897433
9 14 0.361991666500981
10 14 0.517305018604018
11 14 0.313978966452808
12 14 0.54319911849321
13 14 0.494750342800254
14 14 0.644371897299264
15 14 0.321963787255951
16 14 0.616384136119985
17 14 0.564036555121402
18 14 0.673202244844771
19 14 0.569436035087197
20 14 0.344482225716702
21 14 0.35903625841401
22 14 0.411947366309412
23 14 0.697593857422026
24 14 0.250780250138864
25 14 0.633850270097116
26 14 0.340543911108569
27 14 0.745138464758603
28 14 0.627446954481947
29 14 0.269165507510095
30 14 0.676346482399192
1 15 0.389716882939027
2 15 0.153939791268139
3 15 0.763982427541431
4 15 0.460695744023699
5 15 0.368627253510859
6 15 0.252632935282189
7 15 0.402568212095888
8 15 0.443189431363018
9 15 0.540817028373315
10 15 0.418345913323136
11 15 0.569868557652103
12 15 0.449561077110679
13 15 0.675214154885396
14 15 0.52668615485233
15 15 0.38335921557159
16 15 0.430454667107918
17 15 0.219571661748571
18 15 0.539040918638305
19 15 0.79479389647931
20 15 0.922772083769981
21 15 0.395550956295031
22 15 0.446169603027288
23 15 0.394287899030464
24 15 0.556537845684967
25 15 0.444653223079879
26 15 0.38369965431162
27 15 0.421839032043557
28 15 0.395219598701137
29 15 0.438734522743558
30 15 0.472900850084111
1 16 0.44688528827013
2 16 0.648801423635411
3 16 0.650526682377843
4 16 0.819382069747662
5 16 0.453029650417947
6 16 0.552843306908434
7 16 0.464846059431734
8 16 0.546291390548117
9 16 0.686922563769469
10 16 0.804876798160122
11 16 0.353958387201906
12 16 0.286378177687432
13 16 0.506060475140258
14 16 0.405914492334554
15 16 0.58382141495227
16 16 0.976787097225424
17 16 0.472967602123876
18 16 0.261277168570036
19 16 0.2055306755598
20 16 0.33198017003158
21 16 0.382752391961724
22 16 0.49444166381199
23 16 0.497946321569758
24 16 0.428452034047127
25 16 0.203809738335498
26 16 0.599577344011831
27 16 0.621999056512301
28 16 0.253099895926042
29 16 0.538784697527168
30 16 0.334927997056573
1 17 0.643848378860794
2 17 0.471879132328224
3 17 0.677040599606156
4 17 0.595905632278683
5 17 0.597181123541904
6 17 0.48188814967587
7 17 0.597490555792394
8 17 0.20751673902256
9 17 0.629366317641532
10 17 0.720242776104738
11 17 0.766667163050984
12 17 0.826933713339896
13 17 0.232609061034814
14 17 0.663066785132517
15 17 0.577289632349487
16 17 0.336258250784347
17 17 0.360309278034066
18 17 0.365934617892435
19 17 0.131838700749934
20 17 0.33195834009965
21 17 0.590800029705259
22 17 0.524421323108401
23 17 0.417509856919453
24 17 0.736324336431182
25 17 0.683332937520646
26 17 0.535534770046845
27 17 0.458977109134623
28 17 0.611469850285357
29 17 0.848206426294994
30 17 0.667753911999656
1 18 0.0597882730213866
2 18 0.480606171329179
3 18 0.264223318410461
4 18 0.745083487160424
5 18 0.752102141735954
6 18 0.716852630996433
7 18 0.603348778073312
8 18 0.411797024434651
9 18 0.526270123764505
10 18 0.473182806675068
11 18 0.772579421374534
12 18 0.507466906962892
13 18 0.685101329154701
14 18 0.644101494339854
15 18 0.359244618256162
16 18 0.379346897095457
17 18 0.577518772678278
18 18 0.422033793703256
19 18 0.437748529210962
20 18 0.558861657782835
21 18 0.379275649989474
22 18 0.621330458498637
23 18 0.329331407342386
24 18 0.23679866707935
25 18 0.262821920687537
26 18 0.411961466138765
27 18 0.439350374848714
28 18 0.420057548341837
29 18 0.36468815616393
30 18 0.628313020512324
1 19 0.767206253858972
2 19 0.408464353146471
3 19 0.363345372374562
4 19 0.542350068708464
5 19 0.350670950623047
6 19 0.624851202658885
7 19 0.46918987103789
8 19 0.354118509243317
9 19 0.363194557705213
10 19 0.485586770996234
11 19 0.408643199469438
12 19 0.284550350284624
13 19 0.471346722851954
14 19 0.631243247187722
15 19 0.689261280430233
16 19 0.48461883613361
17 19 0.763801527798404
18 19 0.356752000621882
19 19 0.573329126727982
20 19 0.502094967066235
21 19 0.490612681007681
22 19 0.597846794504183
23 19 0.43362461299764
24 19 0.576375447656182
25 19 0.557503517232423
26 19 0.601229866649092
27 19 0.319468224772162
28 19 0.522397193998619
29 19 0.508427158125638
30 19 0.534935887205518
1 20 0.892847584454133
2 20 0.537909394873072
3 20 0.489749166027263
4 20 0.426638412753474
5 20 0.283160527597463
6 20 0.275101111339901
7 20 0.481235623730541
8 20 0.537273853920386
9 20 0.436025036499969
10 20 0.533839590307814
11 20 0.760114680774868
12 20 0.438457687194439
13 20 0.499763391319442
14 20 0.460646840118014
15 20 0.317678078510597
16 20 0.475779948810506
17 20 0.533186447304623
18 20 0.68599776486651
19 20 0.454970818042818
20 20 0.34854547595653
21 20 0.371824497453151
22 20 0.478196936295298
23 20 0.60338199144823
24 20 0.526822734123647
25 20 0.577823821803836
26 20 0.659410380790957
27 20 0.330275578338148
28 20 0.4324117217215
29 20 0.479352952386327
30 20 0.407924392267424
1 21 0.494168942131985
2 21 0.48806240051358
3 21 0.626037092538856
4 21 0.305661742623874
5 21 0.902060250006717
6 21 0.449047224181552
7 21 0.372232632065737
8 21 0.386844580470204
9 21 0.259397409515539
10 21 0.262270478369546
11 21 0.512743514787021
12 21 0.549321864475648
13 21 0.655498848755057
14 21 0.36405457426055
15 21 0.429935974599286
16 21 0.644861053129929
17 21 0.403781328505647
18 21 0.156978279435303
19 21 0.670538266332223
20 21 0.620464914498857
21 21 0.458116805934125
22 21 0.442573058641865
23 21 0.191023163058238
24 21 0.539619289517598
25 21 0.470223747648968
26 21 0.602121006228122
27 21 0.497734967574197
28 21 0.845164944313711
29 21 0.620583168606352
30 21 0.483255037764604
1 22 0.328211317173695
2 22 0.566066123230325
3 22 0.36949067169986
4 22 0.311739017832359
5 22 0.314083508710356
6 22 0.593347789730321
7 22 0.49756373445035
8 22 0.217773834614344
9 22 0.51994170503943
10 22 0.44797265396666
11 22 0.288837286654471
12 22 0.520425969267276
13 22 0.43181796937863
14 22 0.654966427670504
15 22 0.275335934656036
16 22 0.765326420402842
17 22 0.684611940233569
18 22 0.257564144680437
19 22 0.646855713274537
20 22 0.240123577815485
21 22 0.518885396548601
22 22 0.213547799150212
23 22 0.551224050594347
24 22 0.602317771768157
25 22 0.702892815858536
26 22 0.336255009927572
27 22 0.486808707951153
28 22 0.447425422815105
29 22 0.793561147893704
30 22 0.386344235491823
1 23 0.476967678273645
2 23 0.614143882550962
3 23 0.405631806263239
4 23 0.677232874327168
5 23 0.478730927221603
6 23 0.370017255832185
7 23 0.609826957719197
8 23 0.403610297557372
9 23 0.431917001372441
10 23 0.838973520260829
11 23 0.512048752783871
12 23 0.298932688709705
13 23 0.619338141875814
14 23 0.291851724332355
15 23 0.587094832917664
16 23 0.452043763853559
17 23 0.442953056507763
18 23 0.633591282588357
19 23 0.360336691019384
20 23 0.484489630016908
21 23 0.535980711446212
22 23 0.395064364667702
23 23 0.451595667145049
24 23 0.435024653728282
25 23 0.471134509906657
26 23 0.741734166114343
27 23 0.521510449748377
28 23 0.464523107317978
29 23 0.373869834186567
30 23 0.606632999255123
1 24 0.461628043159792
2 24 0.49687202052383
3 24 0.500496236448421
4 24 0.372031321444301
5 24 0.789048908141156
6 24 0.45231178229339
7 24 0.41855640018501
8 24 0.257106468976876
9 24 0.627509983763522
10 24 0.829234047861986
11 24 0.521063050264818
12 24 0.505360379345792
13 24 0.377641866471919
14 24 0.325107751170296
15 24 0.482815512844673
16 24 0.622451288749745
17 24 0.46066830434028
18 24 0.402943613687632
19 24 0.510954629439542
20 24 0.370839870502448
21 24 0.464539314237488
22 24 0.520242017705183
23 24 0.519701493501009
24 24 0.479443298523125
25 24 0.659655083298921
26 24 0.295480179923911
27 24 0.551242670013299
28 24 0.623872107508269
29 24 0.312947725775383
30 24 0.737895784802387
1 25 0.55308977426224
2 25 0.428961653271672
3 25 0.31273157671217
4 25 0.533700083953219
5 25 0.323858952150686
6 25 0.716702015632186
7 25 0.375890644277394
8 25 0.81470055461989
9 25 0.591577782057181
10 25 0.540012137105895
11 25 0.448583191409461
12 25 0.555239503931705
13 25 0.491294518350016
14 25 0.607272688192338
15 25 0.317703904970368
16 25 0.790599522826078
17 25 0.834473485956734
18 25 0.543037804949296
19 25 0.633479860892375
20 25 0.30579395472878
21 25 0.749919272369945
22 25 0.487345044491529
23 25 0.150310611693678
24 25 0.407304607828301
25 25 0.742220080088461
26 25 0.234745459398071
27 25 0.616700473138609
28 25 0.71828767269806
29 25 0.608632911404881
30 25 0.6149320540978
1 26 0.30838399852929
2 26 0.56365309603712
3 26 0.572306887327637
4 26 0.342312800133547
5 26 0.567157193502657
6 26 0.400796572806568
7 26 0.178947078541335
8 26 0.432208707964227
9 26 0.485932383663795
10 26 0.547518786338032
11 26 0.570212951538688
12 26 0.265250611009438
13 26 0.822484808445343
14 26 0.851798586473403
15 26 0.474705486856372
16 26 0.487487141640185
17 26 0.449285828667099
18 26 0.599768792973869
19 26 0.449837838638658
20 26 0.772129502773984
21 26 0.68864707453326
22 26 0.364959259672017
23 26 0.31487599713808
24 26 0.644361858152489
25 26 0.622598252801697
26 26 0.486282908890521
27 26 0.447456441675568
28 26 0.465896283473394
29 26 0.35602838723292
30 26 0.571935239249404
1 27 0.283558264318084
2 27 0.449864065809559
3 27 0.394226203473732
4 27 0.210679803824563
5 27 0.350932212788944
6 27 0.294017776052169
7 27 0.50368048096771
8 27 0.435550875899201
9 27 0.453137657511513
10 27 0.728361136344778
11 27 0.510796961675343
12 27 0.513175409828129
13 27 0.285725054627713
14 27 0.398863817669155
15 27 0.689081152551493
16 27 0.739040710493029
17 27 0.198570349209494
18 27 0.430089321374321
19 27 0.291868399036696
20 27 0.349083346402201
21 27 0.553699077516617
22 27 0.831307015692296
23 27 0.437985488215497
24 27 0.29109993812213
25 27 0.503454665127855
26 27 0.751453313763332
27 27 0.537275099093479
28 27 0.492057232441625
29 27 0.448939205223644
30 27 0.752847637623227
1 28 0.383124386650313
2 28 0.477350458598513
3 28 0.287718127702286
4 28 0.607447705422075
5 28 0.57582577281353
6 28 0.431398439078438
7 28 0.719413337099106
8 28 0.238989837338904
9 28 0.379187686009117
10 28 0.486493446604165
11 28 0.558950512233374
12 28 0.535595846063147
13 28 0.671207148208747
14 28 0.463128500788813
15 28 0.472324360243289
16 28 0.454749785157205
17 28 0.369614733438177
18 28 0.45171694667745
19 28 0.685229470238488
20 28 0.0830230988054056
21 28 0.566245532789364
22 28 0.335157696907774
23 28 0.429494509046524
24 28 0.345804806720503
25 28 0.511256628704124
26 28 0.37307329060065
27 28 0.160075981024608
28 28 0.535574610133926
29 28 0.666008662812913
30 28 0.609767829601518
1 29 0.306482907577216
2 29 0.387043714525214
3 29 0.658174222584926
4 29 0.49131497375049
5 29 0.814143042984817
6 29 0.325072715452496
7 29 0.524085516910897
8 29 0.512916808001756
9 29 0.614288956387024
10 29 0.73314668168031
11 29 0.458624997125738
12 29 0.422967192360057
13 29 0.283960806096544
14 29 0.325769187062997
15 29 0.540466369600968
16 29 0.50828586242957
17 29 0.387062728660776
18 29 0.772999718557713
19 29 0.375231307409814
20 29 0.492389764222187
21 29 0.48340146358445
22 29 0.607447693048845
23 29 0.432914975259951
24 29 0.420251329773742
25 29 0.385917749080413
26 29 0.465096255875123
27 29 0.496317374203597
28 29 0.635346010626791
29 29 0.427879229455184
30 29 0.355538422246459
1 30 0.523093942231181
2 30 0.597347233736517
3 30 0.475699116303826
4 30 0.591289744780697
5 30 0.398065255919418
6 30 0.579761799976216
7 30 0.74413344288347
8 30 0.571215755596915
9 30 0.621553194894094
10 30 0.619691225601634
11 30 0.378278723874784
12 30 0.229341478654853
13 30 0.239710025561603
14 30 0.241279838707352
15 30 0.532574766862647
16 30 0.392851479167632
17 30 0.709780978505371
18 30 0.244520371083132
19 30 0.502593524668331
20 30 0.423776134581817
21 30 0.295516638655104
22 30 0.510431956203989
23 30 0.577139726827343
24 30 0.549866154960951
25 30 0.524555282069133
26 30 0.461310886158828
27 30 0.258341631715347
28 30 0.528304728023194
29 30 0.803489599650488
30 30 0.73934348051616
