## Supplementary material for "To disperse or compete? Coevolution of traits leads to a limited number of reproductive strategies": Rasters used: raster014.csv

x "y" "K"
1 1 0.545864383261792
2 1 0.516901041546734
3 1 0.517999996951872
4 1 0.802715374848298
5 1 0.443385546999307
6 1 0.435518828970441
7 1 0.358588040749579
8 1 0.3044883217754
9 1 0.342487803206234
10 1 0.76079196014095
11 1 0.328314227518478
12 1 0.508247553794628
13 1 0.564228908703082
14 1 0.492754846272831
15 1 0.662487675768746
16 1 0.269573449946826
17 1 0.336636226538515
18 1 0.274456532125957
19 1 0.37842340956201
20 1 0.178735194760851
21 1 0.41750809240195
22 1 0.403062228990904
23 1 0.607094072709378
24 1 0.105913050529487
25 1 0.309186612191211
26 1 0.582064290173387
27 1 0.571573207520095
28 1 0.481145964319442
29 1 0.423556667110332
30 1 0.693760076047291
1 2 0.448134618096859
2 2 0.538070203537946
3 2 0.403321007616991
4 2 0.557710072850147
5 2 0.597365809198539
6 2 0.425692078340577
7 2 0.87232614004612
8 2 0.528629829478291
9 2 0.686935210091152
10 2 0.618057129629343
11 2 0.358501905130679
12 2 0.567201037875937
13 2 0.35804456387006
14 2 0.302914673704295
15 2 0.231193873335488
16 2 0.830822759428547
17 2 0.384272051497573
18 2 0.237544160822269
19 2 0.351805012391296
20 2 0.433427445153366
21 2 0.535305224180383
22 2 0.681650217249885
23 2 0.547084226531023
24 2 0.483055219926375
25 2 0.634967686480642
26 2 0.298642855608387
27 2 0.498367614467779
28 2 0.359021960558363
29 2 0.299550453138053
30 2 0.358122358955602
1 3 0.428279824734463
2 3 0.406517210168974
3 3 0.390476839841021
4 3 0.415509279293072
5 3 0.281743314851858
6 3 0.300493202258291
7 3 0.728174443480858
8 3 0.552644107242652
9 3 0.615788899386779
10 3 0.438573069183804
11 3 0.873857332562729
12 3 0.19624978150864
13 3 0.403149455800021
14 3 0.431138207534378
15 3 0.319405266407746
16 3 0.538438024070195
17 3 0.60730841203946
18 3 0.399031770288242
19 3 0.465808829491945
20 3 0.872883611668265
21 3 0.495918101504327
22 3 0.663505793192575
23 3 0.549508689477568
24 3 0.549526908958644
25 3 0.292276969564673
26 3 0.364998502455488
27 3 0.200043658164426
28 3 0.423671741320685
29 3 0.662942739550226
30 3 0.422163290701632
1 4 0.580228191475926
2 4 0.586777282849367
3 4 0.330112253594339
4 4 0.593132084377716
5 4 0.601206704343552
6 4 0.341677548141054
7 4 0.519884180102341
8 4 0.346115226632162
9 4 0.835140180080004
10 4 0.690727551815498
11 4 0.872609273449277
12 4 0.343703159948578
13 4 0.533755959169605
14 4 0.339154881225561
15 4 0.732423702503888
16 4 0.404997791401821
17 4 0.594259988145965
18 4 0.333650552469239
19 4 0.366976571175787
20 4 0.61521738566703
21 4 0.593786637137333
22 4 0.59551004261276
23 4 0.432958235427727
24 4 0.329020063062305
25 4 0.70568760752088
26 4 0.432957978124409
27 4 0.617753996216234
28 4 0.783490379521805
29 4 0.738998135107995
30 4 0.294750436381415
1 5 0.657776621748653
2 5 0.335429062298645
3 5 0.340682001797831
4 5 0.411400882401899
5 5 0.576722303495247
6 5 0.502644992403261
7 5 0.546223527891861
8 5 0.560650973553877
9 5 0.504168328757652
10 5 0.386651371701092
11 5 0.472817569860822
12 5 0.450068597284598
13 5 0.332356752476813
14 5 0.421236461980831
15 5 0.618146929737103
16 5 0.518624870340391
17 5 0.550753894305997
18 5 0.500752743295735
19 5 0.300622848373376
20 5 0.47109236275696
21 5 0.386395304086288
22 5 0.52658134234793
23 5 0.769590003293546
24 5 0.426455696925269
25 5 0.26523450964982
26 5 0.453677524839764
27 5 0.824391809892328
28 5 0.607923437790314
29 5 0.460813249301502
30 5 0.389725393333035
1 6 0.600988544490048
2 6 0.840726607671519
3 6 0.0456985937787625
4 6 0.507508201577097
5 6 0.232419295848188
6 6 0.389670432170027
7 6 0.684073390614926
8 6 0.627150238080708
9 6 0.70726729846626
10 6 0.391510928626907
11 6 0.534469573610323
12 6 0.41150559700177
13 6 0.179322911700631
14 6 0.663906947948754
15 6 0.645211421764179
16 6 0.541344608175335
17 6 0.770853744751966
18 6 0.332883347679698
19 6 0.559402520958007
20 6 0.617145031086115
21 6 0.749707804424118
22 6 0.331900657912814
23 6 0.598965721630749
24 6 0.450395763191617
25 6 0.467189542316364
26 6 0.916824964328635
27 6 0.460318731522881
28 6 0.652488612969405
29 6 0.604395719952978
30 6 0.629726797754711
1 7 0.208720386590972
2 7 0.544926475646903
3 7 0.500942331625366
4 7 0.770930226008285
5 7 0.65726586256238
6 7 0.380072851970672
7 7 0.43306066739047
8 7 0.675711874914527
9 7 0.50232514493287
10 7 0.768933140309656
11 7 0.302643333914599
12 7 0.684481563793218
13 7 0.696887292667804
14 7 0.505067130253221
15 7 0.415235264461225
16 7 0.436175103341924
17 7 0.773694062410539
18 7 0.518077610114332
19 7 0.545714604680894
20 7 0.12011163559762
21 7 0.594292053046505
22 7 0.604654277644797
23 7 0.571398986941921
24 7 0.444219957784117
25 7 0.517616153634212
26 7 0.710546124135668
27 7 0.374399999246577
28 7 0.442532347727615
29 7 0.649779714132218
30 7 0.736087945918323
1 8 0.637330204399623
2 8 0.534493198098558
3 8 0.69657037652656
4 8 0.310199475201576
5 8 0.426537610731146
6 8 0.446103033153726
7 8 0.358004904878371
8 8 0.775751523128002
9 8 0.468344012507127
10 8 0.599540628475088
11 8 0.550464471328512
12 8 0.361145330108425
13 8 0.219054719029162
14 8 0.673100343251992
15 8 0.274055008476191
16 8 0.495535694491257
17 8 0.522999969268038
18 8 0.626582667294729
19 8 0.594762076949661
20 8 0.47727095961994
21 8 0.51296413697503
22 8 0.635302767475557
23 8 0.421977000026901
24 8 0.469098265258992
25 8 0.525340614542575
26 8 0.690053114894599
27 8 0.636825018019566
28 8 0.455798267997512
29 8 0.567401676654491
30 8 0.485369767344643
1 9 0.799779532321042
2 9 0.453771694837267
3 9 0.652360014415908
4 9 0.489377573919001
5 9 0.593830541555927
6 9 0.730693517859515
7 9 0.375923284102318
8 9 0.57685545090479
9 9 0.336230330179225
10 9 0.348622193322077
11 9 0.61936438150173
12 9 0.715992265845538
13 9 0.568196851663624
14 9 0.63858123698132
15 9 0.653599657118714
16 9 0.727943369601763
17 9 0.383010547329795
18 9 0.670139365981848
19 9 0.107202312025807
20 9 0.892320144892618
21 9 0.690716303763076
22 9 0.621351488732223
23 9 0.58335519840171
24 9 0.499312280658086
25 9 0.382584782412981
26 9 0.352270949274868
27 9 0.446063111625656
28 9 0.644305986154404
29 9 0.506144440985907
30 9 0.162375949122675
1 10 0.482368108738985
2 10 0.295205229506564
3 10 0.547394626538529
4 10 0.678249480563916
5 10 0.633012596439001
6 10 0.417484224019288
7 10 0.595962101349021
8 10 0.460491875468676
9 10 0.926448750803635
10 10 0.0943040356690854
11 10 0.381378285350112
12 10 0.236384477386336
13 10 0.503024906585514
14 10 0.643413741071257
15 10 0.43913958301228
16 10 0.649577179687001
17 10 0.432534178696952
18 10 0.760299437246187
19 10 0.385706569536347
20 10 0.323789882246965
21 10 0.141484650238425
22 10 0.509150983427546
23 10 0.389380152124327
24 10 0.733253310367733
25 10 0.307051861899971
26 10 0.531036513794917
27 10 0.498682198263836
28 10 0.26011105031385
29 10 0.304129964912069
30 10 0.61862282415496
1 11 0.428272136244984
2 11 0.500060383984238
3 11 0.461264524994575
4 11 0.26950927967682
5 11 0.641075926723803
6 11 0.353941244237214
7 11 0.430830365244125
8 11 0.359192024817519
9 11 0.674668390610635
10 11 0.361392648591125
11 11 0.5678997393114
12 11 0.500703692000624
13 11 0.428598635624003
14 11 0.474449183534333
15 11 0.632689604366775
16 11 0.51183760245534
17 11 0.613220109398352
18 11 0.556994543938122
19 11 0.638573089992428
20 11 0.457193704816697
21 11 0.372008917964962
22 11 0.155627238818084
23 11 0.475160966838739
24 11 0.60353917602593
25 11 0.419417462730528
26 11 0.580045658007414
27 11 0.686823433247546
28 11 0.366211698021228
29 11 0.404048749718147
30 11 0.572348329228823
1 12 0.982816437970037
2 12 0.489148587181824
3 12 0.555960722784086
4 12 0.671090772661068
5 12 0.440759628737094
6 12 0.694376575479043
7 12 0.771995457533111
8 12 0.376628709620692
9 12 0.352892041487931
10 12 0.522553844963982
11 12 0.6701580273513
12 12 0.669144508254639
13 12 0.359583357362459
14 12 0.586573036991036
15 12 0.529886118213461
16 12 0.508869700920804
17 12 0.381693815111149
18 12 0.835952004720092
19 12 0.372693141791082
20 12 0.649441906239384
21 12 0.514809459121552
22 12 0.484188091404696
23 12 0.403107816698384
24 12 0.223395577826465
25 12 0.713736068064432
26 12 0.371284184557613
27 12 0.433179125077338
28 12 0.828053150226296
29 12 0.532008054483051
30 12 0.523917588725426
1 13 0.342692322912892
2 13 0.612906751126401
3 13 0.55060867264839
4 13 0.148554074661368
5 13 0.452953028038099
6 13 0.560557639034799
7 13 0.58188389960947
8 13 0.673945328293618
9 13 0.559879604869542
10 13 0.741527323807825
11 13 0.547135253068204
12 13 0.573773993748777
13 13 0.497625555899767
14 13 0.383247285776591
15 13 0.226176901161678
16 13 0.593587338622216
17 13 0.538799787481134
18 13 0.601499046254912
19 13 0.72509691821308
20 13 0.261264211955209
21 13 0.613572068809851
22 13 0.457323684537519
23 13 0.596033532982397
24 13 0.70183757838081
25 13 0.0671979422508192
26 13 0.527608730279909
27 13 0.324484253173248
28 13 0.563791539163714
29 13 0.362477008815645
30 13 0.421487716067811
1 14 0.962682531834984
2 14 0.37610243068251
3 14 0.52275189644401
4 14 0.487231778910136
5 14 0.536752873548841
6 14 0.331229644464238
7 14 0.843421963215772
8 14 0.29111253276325
9 14 0.466727433351956
10 14 0.568233374849127
11 14 0.449555420689884
12 14 0.278366530418234
13 14 0.712436676001592
14 14 0.452465764310823
15 14 0.576653941981474
16 14 0.814443027269812
17 14 0.527650463615444
18 14 0.586041498359888
19 14 0.495248504783597
20 14 0.555945034188699
21 14 0.339609454731615
22 14 0.590584256686574
23 14 0.471626923182325
24 14 0.418648875344859
25 14 0.549877256811485
26 14 0.479130394458974
27 14 0.648877514574581
28 14 0.227239305305861
29 14 0.578030413628201
30 14 0.647147634902615
1 15 0.547850022415683
2 15 0.566584082001656
3 15 0.573369900466064
4 15 0.721505854631163
5 15 0.596075451549829
6 15 0.553397327852684
7 15 0.527346721057413
8 15 0.431607460820304
9 15 0.342591156755361
10 15 0.684579250735862
11 15 0.688177677017984
12 15 0.526228384007941
13 15 0.434028999940477
14 15 0.478377886717608
15 15 0.419193745680115
16 15 0.63104544719891
17 15 0.435037513587414
18 15 0.527698136144701
19 15 0.559223657522122
20 15 0.417215030782567
21 15 0.503494986606309
22 15 0.632889354003032
23 15 0.363583047541351
24 15 0.55504525592104
25 15 0.59840315087449
26 15 0.670500882494086
27 15 0.536626801852046
28 15 0.514327207333884
29 15 0.332416071938594
30 15 0.257243529704764
1 16 0.40081393344553
2 16 0.675246579319768
3 16 0.515525637742852
4 16 0.451192363828738
5 16 0.717876872709937
6 16 0.568283451442105
7 16 0.062616462165372
8 16 0.66637906561121
9 16 0.658860262038257
10 16 0.456964803755663
11 16 0.234555364630061
12 16 0.392557706485081
13 16 0.687882345404687
14 16 0.468723706071629
15 16 0.430398029198176
16 16 0.400207120606736
17 16 0.302730642742606
18 16 0.530702896299917
19 16 0.734562440689415
20 16 0.402746960718428
21 16 0.561382531093002
22 16 0.58407745994599
23 16 0.419510041257763
24 16 0.754714920235597
25 16 0.269591728921518
26 16 0.574079927878612
27 16 0.705434476683767
28 16 0.507892991138104
29 16 0.342233439265897
30 16 0.556576922091793
1 17 0.189767945160196
2 17 0.501345609174692
3 17 0.429158496028036
4 17 0.232960912790928
5 17 0.695571595761349
6 17 0.334290805589182
7 17 0.676781828218534
8 17 0.618250244014002
9 17 0.539643050915693
10 17 0.429670741148848
11 17 0.453376420445604
12 17 0.430823095531164
13 17 0.455694217548336
14 17 1
15 17 0.742761269798451
16 17 0.368960755609743
17 17 0.541181277519847
18 17 0.750909755790561
19 17 0.509531349116276
20 17 0.56431605869712
21 17 0.497240538902559
22 17 0.501197196017754
23 17 0.440030461809611
24 17 0.474311924232726
25 17 0.493732652557928
26 17 0.471521883728659
27 17 0.652831613137947
28 17 0.47719093881741
29 17 0.356407882722277
30 17 0.616546220995379
1 18 0.417218262916048
2 18 0.567345820123031
3 18 0.225787127179842
4 18 0.550389202873295
5 18 0.577468302537719
6 18 0.661187677597741
7 18 0.62675007975528
8 18 0.306455308978628
9 18 0.55661917480754
10 18 0.434840032268174
11 18 0.793041653207282
12 18 0.824592259301878
13 18 0.429305911558243
14 18 0.751132519857347
15 18 0.464533398924
16 18 0.547970146134457
17 18 0.542456779306877
18 18 0.565689210897386
19 18 0.261954995223608
20 18 0.13359412454629
21 18 0.568584209336401
22 18 0.737241605122142
23 18 0.277283342106677
24 18 0.702672228564363
25 18 0.341119435786815
26 18 0.597870423252655
27 18 0.423441651988126
28 18 0.46527502623067
29 18 0.765682287635805
30 18 0.784769531689061
1 19 0.717968492804357
2 19 0.492823289976016
3 19 0.528754326812251
4 19 0.600679482902207
5 19 0.603946797578806
6 19 0.556426028657505
7 19 0.551376272383351
8 19 0.579270182791104
9 19 0.517113589987303
10 19 0.721543127301692
11 19 0.630817981355026
12 19 0.948199872458919
13 19 0.507322761290174
14 19 0.628964036350163
15 19 0.589196819216398
16 19 0.542533818318454
17 19 0.378147694699355
18 19 0.489543073207976
19 19 0.602709052801887
20 19 0.594598984916043
21 19 0.581621204758499
22 19 0.255966372155017
23 19 0.650283963691255
24 19 0.438201017733094
25 19 0.300503205456179
26 19 0.447109996797226
27 19 0.536079682349659
28 19 0.553976797158278
29 19 0.435892099847016
30 19 0.719309930940861
1 20 0.379005808389938
2 20 0.628864473535895
3 20 0.238291852002237
4 20 0.544282558009577
5 20 0.600318126014622
6 20 0.342946328408086
7 20 0.633361428504046
8 20 0.792484445250769
9 20 0.593812818736544
10 20 0.569410787394105
11 20 0.425863895463215
12 20 0.536949768416862
13 20 0.666635535276766
14 20 0.475879563930226
15 20 0.646008583637727
16 20 0.508323253583828
17 20 0.495124035990863
18 20 0.502688143668881
19 20 0.55632366230253
20 20 0.628492155331232
21 20 0.543853422602155
22 20 0.549780119451545
23 20 0.30311302582751
24 20 0.382045504270441
25 20 0.471767550270356
26 20 0.270577764151633
27 20 0.658689237684531
28 20 0.558487116452613
29 20 0.646328764067035
30 20 0.546785298770371
1 21 0.633822728861295
2 21 0.620699236411861
3 21 0.588053042804448
4 21 0.618702836634752
5 21 0.544014858924497
6 21 0.4289956513539
7 21 0.402164353576401
8 21 0.410954768902205
9 21 0.499561274110637
10 21 0.441344134646745
11 21 0.655549001543593
12 21 0.546042674652268
13 21 0.396136841133873
14 21 0.643446762932629
15 21 0.329869506775541
16 21 0.471557042948563
17 21 0.840875625002088
18 21 0.381813588540063
19 21 0.373433490908949
20 21 0.543761391729403
21 21 0.350931030058939
22 21 0.656437825481658
23 21 0.468254429740692
24 21 0.241429400614415
25 21 0.596892413369106
26 21 0.424074801386387
27 21 0.749946356010416
28 21 0.616888655989302
29 21 0.721188769787706
30 21 0.854457810299756
1 22 0.641023709296505
2 22 0.410025108290267
3 22 0.45293040339518
4 22 0.494866908248687
5 22 0.629333621025507
6 22 0.566391973948351
7 22 0.456639002943884
8 22 0.668128885448172
9 22 0.557309371062198
10 22 0.314368628249886
11 22 0.267747732089851
12 22 0.497545052711853
13 22 0.732500267889826
14 22 0.617965960959091
15 22 0.362716003971713
16 22 0.48478706494132
17 22 0.365413971256138
18 22 0.333653136125326
19 22 0.285570378789012
20 22 0.352352222925931
21 22 0.25233572843949
22 22 0.523834734351284
23 22 0.412282896716055
24 22 0.6495543135767
25 22 0.428662123219969
26 22 0.504964454847679
27 22 0.505553719931212
28 22 0.564592235517566
29 22 0.845539153760095
30 22 0.766770347137722
1 23 0.39045679356944
2 23 0.52923154171554
3 23 0.250255194764573
4 23 0.607775008789159
5 23 0.601547269241505
6 23 0.515286521771381
7 23 0.88965238579132
8 23 0.518243354290081
9 23 0.638190299858353
10 23 0.46154262221983
11 23 0.853928864455638
12 23 0.602854874051506
13 23 0.206395242541257
14 23 0.398846536101905
15 23 0.571302105488808
16 23 0.637013365199256
17 23 0.542014490005251
18 23 0.596208745110437
19 23 0.653967579364611
20 23 0.547391798930143
21 23 0.563395177307961
22 23 0.509558205875864
23 23 0.589029280824192
24 23 0.468124794768297
25 23 0.720252474951792
26 23 0.619971022484094
27 23 0.465940387753523
28 23 0.550713917516335
29 23 0.769020182471037
30 23 0.572155333461455
1 24 0.421028062906557
2 24 0.474976011523834
3 24 0.626953079699217
4 24 0.471026501834461
5 24 0.565938869268214
6 24 0
7 24 0.66544308163207
8 24 0.43178304552937
9 24 0.378072568214247
10 24 0.388884013233899
11 24 0.556518619126804
12 24 0.384800974200464
13 24 0.297316800914955
14 24 0.436078813723558
15 24 0.619480415450217
16 24 0.338754797010399
17 24 0.634030227327454
18 24 0.691172714067084
19 24 0.550066313639114
20 24 0.588178976096884
21 24 0.391885751663701
22 24 0.335072349764967
23 24 0.534565458009453
24 24 0.152973730173337
25 24 0.757745575917341
26 24 0.102767299640828
27 24 0.646402286712074
28 24 0.740082290509293
29 24 0.798957984151343
30 24 0.576168411335935
1 25 0.385615526521844
2 25 0.549480926052201
3 25 0.614485844130402
4 25 0.306996260490603
5 25 0.633972604063366
6 25 0.638328536877791
7 25 0.464086161224841
8 25 0.478687922050816
9 25 0.18118142502102
10 25 0.576157596450355
11 25 0.461884019546977
12 25 0.391961486487115
13 25 0.575065622452
14 25 0.569855554318845
15 25 0.218823049776691
16 25 0.493119679995062
17 25 0.656867367251536
18 25 0.169218167740025
19 25 0.646705910043043
20 25 0.47460517305099
21 25 0.261638594408353
22 25 0.798946604116749
23 25 0.518129490975903
24 25 0.440272506746181
25 25 0.425023252992609
26 25 0.747736073085347
27 25 0.70165302567023
28 25 0.397566037875382
29 25 0.616045912373662
30 25 0.616361157885713
1 26 0.507334013917652
2 26 0.619542763993787
3 26 0.562923630429214
4 26 0.746376368803275
5 26 0.571096170494406
6 26 0.386396453531888
7 26 0.673966203204514
8 26 0.46293746451134
9 26 0.518043845133095
10 26 0.698439940330231
11 26 0.546552012686884
12 26 0.657684419162221
13 26 0.634737496571839
14 26 0.584181131800974
15 26 0.722906164982333
16 26 0.555250089770493
17 26 0.547372493307571
18 26 0.363951585642631
19 26 0.743438091191365
20 26 0.831676232139177
21 26 0.39716140312634
22 26 0.302857141993384
23 26 0.351243098200333
24 26 0.860088393396498
25 26 0.404970268250825
26 26 0.504424554125514
27 26 0.52483656136472
28 26 0.508130009361416
29 26 0.571650271762531
30 26 0.57946106461233
1 27 0.755499018969442
2 27 0.59307213999013
3 27 0.9346155284066
4 27 0.313687312236218
5 27 0.424482039540661
6 27 0.405145061768012
7 27 0.482903947328086
8 27 0.41199883480191
9 27 0.27795805333293
10 27 0.572570526722913
11 27 0.491567817237024
12 27 0.317850448719095
13 27 0.756168760659699
14 27 0.514619354869562
15 27 0.967034733400332
16 27 0.906559555557271
17 27 0.493736699030188
18 27 0.73859638042732
19 27 0.517548595267814
20 27 0.643419730128967
21 27 0.657424919403232
22 27 0.396029083581302
23 27 0.62391935472329
24 27 0.496260737761354
25 27 0.535004442357252
26 27 0.299195951046916
27 27 0.308080993058832
28 27 0.847963763389451
29 27 0.347665147886419
30 27 0.482272058798946
1 28 0.48682213793944
2 28 0.851192417667464
3 28 0.367503929662171
4 28 0.273585685401541
5 28 0.449649455145236
6 28 0.340262316739042
7 28 0.52334158958257
8 28 0.717616373908932
9 28 0.406815249691116
10 28 0.362583366713298
11 28 0.704032458254854
12 28 0.721224240241138
13 28 0.419172621294216
14 28 0.43989660012529
15 28 0.598698645618028
16 28 0.359959774289741
17 28 0.466710339475009
18 28 0.445773131083959
19 28 0.581465059563575
20 28 0.426043674821121
21 28 0.554101501190651
22 28 0.552674743674266
23 28 0.369678237651886
24 28 0.626597502506315
25 28 0.391509756653927
26 28 0.354900459004216
27 28 0.70611939099883
28 28 0.534864456871187
29 28 0.574140695418453
30 28 0.604288594440974
1 29 0.319836423854868
2 29 0.484430171291973
3 29 0.426210631547209
4 29 0.742880787144671
5 29 0.54538574594301
6 29 0.589837672993685
7 29 0.563855193916471
8 29 0.510789332122196
9 29 0.245033286530368
10 29 0.208828700300304
11 29 0.563525318660057
12 29 0.546314423568544
13 29 0.708361583792106
14 29 0.57085131212147
15 29 0.680410517922915
16 29 0.468619004903686
17 29 0.565894993600269
18 29 0.445860615892586
19 29 0.768655917690236
20 29 0.636798847844535
21 29 0.59273412528257
22 29 0.749450451403569
23 29 0.466653778138767
24 29 0.885523138356266
25 29 0.258005877988998
26 29 0.465294356030163
27 29 0.638101966154798
28 29 0.44474938834123
29 29 0.779394486599927
30 29 0.560999206786799
1 30 0.740864382925162
2 30 0.535379790140964
3 30 0.313344659502788
4 30 0.708699341488224
5 30 0.725194848482882
6 30 0.501254052752957
7 30 0.543860517679172
8 30 0.148969961820885
9 30 0.775480382654354
10 30 0.486570667282409
11 30 0.63093010625895
12 30 0.626252279387101
13 30 0.207511401037187
14 30 0.583003837645736
15 30 0.566814248427904
16 30 0.563339851958177
17 30 0.546270937874103
18 30 0.389213347428791
19 30 0.761193670286349
20 30 0.766591005221024
21 30 0.493715495382151
22 30 0.528634951431073
23 30 0.559508084909112
24 30 0.554831939928735
25 30 0.462429521179745
26 30 0.531349993136028
27 30 0.420680058175499
28 30 0.491512262191273
29 30 0.386801175955976
30 30 0.711312525848586
