## Supplementary material for "To disperse or compete? Coevolution of traits leads to a limited number of reproductive strategies": Rasters used: raster015.csv

x "y" "K"
1 1 0.478965056849058
2 1 0.481300251625306
3 1 0.520505826647739
4 1 0.645498507837127
5 1 0.504243042197215
6 1 0.511498296486649
7 1 0.397342363635636
8 1 0.621077040859122
9 1 0.610589248818216
10 1 0.634935185815947
11 1 0.448459422067878
12 1 0.505155161238177
13 1 0.680021697369417
14 1 0.660237656030944
15 1 0.525123333824944
16 1 0.451670539717904
17 1 0.672555475361931
18 1 0.656502796828003
19 1 0.54864775029931
20 1 0.48022010060549
21 1 0.521455037892286
22 1 0.763003985352505
23 1 0.517449126538301
24 1 0.560540554126612
25 1 0.400789985171278
26 1 0.418934977068447
27 1 0.713809172135595
28 1 0.59136209285352
29 1 0.674535226800909
30 1 0.367127812706171
1 2 0
2 2 0.568764418912513
3 2 0.530453231393656
4 2 0.619844859423483
5 2 0.604322456165769
6 2 0.51947895162207
7 2 0.458264771946568
8 2 0.656607348130098
9 2 0.426373087972316
10 2 0.532557681584011
11 2 0.305470018358688
12 2 0.41989551841004
13 2 0.494106430598525
14 2 0.553445058729385
15 2 0.470009265396738
16 2 0.451812037814221
17 2 0.64183117228127
18 2 0.45450354430528
19 2 0.449365151234302
20 2 0.52172155335147
21 2 0.436980180047371
22 2 0.411989836575598
23 2 0.521966339532209
24 2 0.323897075766261
25 2 0.458405019657458
26 2 0.489870225009043
27 2 0.525122509712023
28 2 0.353640953601419
29 2 0.492404238340297
30 2 0.411977222654231
1 3 0.446617832831573
2 3 0.538858888705581
3 3 0.494849682034799
4 3 0.458238279665995
5 3 0.585960130364679
6 3 0.33895388505476
7 3 0.528327389737903
8 3 0.357446913562764
9 3 0.383965079788453
10 3 0.45669300436472
11 3 0.841374087242071
12 3 0.720548568938894
13 3 0.573178874620717
14 3 0.325124689095881
15 3 0.798683483839602
16 3 0.513611089735064
17 3 0.550733025073037
18 3 0.672690089214857
19 3 0.504615616633102
20 3 0.640924277272357
21 3 0.757842967683258
22 3 0.58216226832851
23 3 0.514055663829048
24 3 0.769676181586902
25 3 0.370849394704374
26 3 0.507636937238603
27 3 0.705639545991939
28 3 0.493690911459651
29 3 0.43005593710087
30 3 0.631145997011668
1 4 0.310325874228545
2 4 0.449635269502363
3 4 0.436669041619142
4 4 0.348657249618307
5 4 0.482228618653327
6 4 0.477530854339997
7 4 0.706632247114132
8 4 0.332067859097353
9 4 0.712990233079496
10 4 0.609118287054015
11 4 0.559975053841323
12 4 0.392544626071089
13 4 0.401276342451741
14 4 0.587313601214842
15 4 0.363361685821294
16 4 0.893115410182504
17 4 0.507485595614234
18 4 0.579425754685128
19 4 0.761912249982972
20 4 0.63210599275749
21 4 0.716664847589768
22 4 0.615153544320031
23 4 0.509702878706898
24 4 0.709411231315205
25 4 0.621178825234685
26 4 0.66453230457399
27 4 0.337754544843766
28 4 0.671491568262343
29 4 0.311364467676402
30 4 0.776657119822076
1 5 0.445209081081449
2 5 0.550211503608722
3 5 0.58966882809626
4 5 0.722340147001568
5 5 0.664106616275343
6 5 0.49008166810526
7 5 0.631895085615346
8 5 0.445182571830979
9 5 0.46084731959691
10 5 0.758130898293733
11 5 0.564293260224325
12 5 0.615807965331359
13 5 0.622412316365664
14 5 0.672761004450704
15 5 0.406451496336909
16 5 0.526426173692953
17 5 0.461665331294693
18 5 0.458207593243297
19 5 0.667609772092214
20 5 0.327295420377028
21 5 0.481727913397177
22 5 0.403508565194911
23 5 0.67050530142656
24 5 0.299517244462291
25 5 0.658299327901852
26 5 0.333500510437007
27 5 0.479771713879398
28 5 0.440809514496562
29 5 0.574745055780825
30 5 0.312404644633125
1 6 0.46709992504735
2 6 0.443030586616569
3 6 0.348914134029068
4 6 0.471900651915448
5 6 0.582224122882129
6 6 0.575353388306034
7 6 0.616566944929442
8 6 0.549647183098064
9 6 0.366634254135356
10 6 0.502052677156275
11 6 0.659956581850171
12 6 0.50845082488024
13 6 0.414567435110695
14 6 0.515827704578509
15 6 0.555629299810731
16 6 0.308544742998886
17 6 0.56763602768187
18 6 0.810086609420523
19 6 0.311474954594263
20 6 0.409665174214001
21 6 0.595124903378485
22 6 0.479710393185803
23 6 0.312650420810416
24 6 0.713079640883272
25 6 0.655940375565424
26 6 0.672521227052049
27 6 0.796194504142603
28 6 0.597750122509841
29 6 0.494010873863965
30 6 0.521833344723184
1 7 0.53009378724605
2 7 0.162219567587886
3 7 0.35158101819824
4 7 0.476539626863363
5 7 0.616383355694728
6 7 0.637226688173039
7 7 0.504375794683193
8 7 0.499231992219433
9 7 0.747539292119941
10 7 0.456457932779972
11 7 0.484323022599742
12 7 0.35155200057173
13 7 0.451519388437811
14 7 0.491430440018441
15 7 0.669094181643097
16 7 0.637275732691858
17 7 0.581167240914547
18 7 0.278683233352746
19 7 0.601013498045392
20 7 0.653020511778268
21 7 0.435304898046279
22 7 0.388539813030075
23 7 0.388278548420878
24 7 0.563691474503654
25 7 0.305769539056081
26 7 0.472237037812325
27 7 0.692095490104515
28 7 0.570547177732195
29 7 0.588017570376202
30 7 0.728471232762588
1 8 0.241989591377216
2 8 0.543444115646356
3 8 0.372334874104019
4 8 0.469679086423143
5 8 0.364271936196622
6 8 0.787807163427067
7 8 0.605080929845234
8 8 0.480882637186455
9 8 0.415522093146402
10 8 0.512013049157352
11 8 0.835109157507891
12 8 0.638886899498539
13 8 0.49342785832396
14 8 0.451367856864699
15 8 0.341115730074169
16 8 0.470940693492521
17 8 0.64743156412943
18 8 0.832523292221527
19 8 0.685699534298932
20 8 0.408294553760957
21 8 0.678995346915583
22 8 0.438693928539438
23 8 0.514492529491056
24 8 0.435513125770063
25 8 0.543082733921964
26 8 0.427020391073759
27 8 0.564094989785556
28 8 0.328647169862068
29 8 0.414269882445017
30 8 0.478835838719421
1 9 0.698264229803747
2 9 0.404156178270557
3 9 0.619611484898138
4 9 0.633048266505498
5 9 0.580042967576323
6 9 0.581268830295243
7 9 0.584214392617883
8 9 0.578000866050472
9 9 0.746276831098557
10 9 0.444842146607062
11 9 0.307199859130672
12 9 0.263556457235845
13 9 0.523391520167718
14 9 0.814121619097031
15 9 0.373655577055571
16 9 0.511045065642079
17 9 0.571087496001667
18 9 0.393750596970003
19 9 0.635155191372396
20 9 0.741579545131337
21 9 0.640516977883478
22 9 0.398125525226614
23 9 0.592632482443135
24 9 0.918892424611839
25 9 0.604797444709226
26 9 0.673114745862502
27 9 0.126329122413036
28 9 0.209605757766194
29 9 0.753743645855027
30 9 0.583826261276038
1 10 0.513475167605862
2 10 0.666081878983293
3 10 0.725021571818271
4 10 0.383593921757344
5 10 0.439216457794054
6 10 0.611034784251199
7 10 0.621769604426006
8 10 0.709980029695127
9 10 0.576054562283263
10 10 0.272965697893568
11 10 0.322870518263865
12 10 0.588353709527591
13 10 0.44461952059039
14 10 0.539069993203466
15 10 0.485191415815854
16 10 0.388972835988718
17 10 0.704266794659887
18 10 0.65611479589611
19 10 0.752301488356299
20 10 0.476517569776102
21 10 0.504563860611463
22 10 0.594575195686854
23 10 0.631324390408868
24 10 0.668546568571982
25 10 0.558296304123426
26 10 0.424965920671536
27 10 0.373436652773709
28 10 0.579556036113461
29 10 0.338974438336778
30 10 0.687372567259918
1 11 0.571698932046068
2 11 0.309184912911357
3 11 0.651137737853151
4 11 0.584881683434986
5 11 0.386700534843871
6 11 0.295270353410249
7 11 0.497731831506164
8 11 0.524795474063839
9 11 0.429001144195364
10 11 0.458694620085788
11 11 0.604731932451866
12 11 0.72261169797787
13 11 0.422665848954484
14 11 0.393935175644532
15 11 0.409181372178413
16 11 0.63368467180915
17 11 0.375320909262986
18 11 0.352758920830023
19 11 0.625262483685954
20 11 0.459348119711652
21 11 0.481645318702732
22 11 0.41805206148561
23 11 0.562052749055699
24 11 0.507986832900342
25 11 0.36268773779111
26 11 0.263851231971011
27 11 0.479533526762428
28 11 0.443067860426931
29 11 0.666173031455897
30 11 0.605163770974596
1 12 0.43525023301955
2 12 0.581473357215338
3 12 0.61161252523058
4 12 0.510535193530018
5 12 0.39302818885492
6 12 0.62705986342165
7 12 0.414498328966314
8 12 0.565493335259247
9 12 0.353912451984204
10 12 0.226241185433338
11 12 0.62611529023532
12 12 0.339270628524923
13 12 0.630993084178145
14 12 0.566879908711396
15 12 0.505492864728691
16 12 0.675992685211591
17 12 0.540811742523745
18 12 0.0675358935267825
19 12 0.445268224945895
20 12 0.535605326069509
21 12 0.124141625338375
22 12 0.515303253134734
23 12 0.679865354958203
24 12 0.632071703808464
25 12 0.483218546503966
26 12 0.550162664955
27 12 0.29775677821171
28 12 0.402982983083085
29 12 0.278392977705311
30 12 0.539554545469139
1 13 0.353003929875164
2 13 0.456359903116323
3 13 0.693871315894579
4 13 0.543420144562635
5 13 0.268646854334181
6 13 0.552636276844836
7 13 0.410247835229522
8 13 0.568924117539215
9 13 0.526171181381282
10 13 0.616649497551275
11 13 0.590381151639843
12 13 0.322876319328009
13 13 0.298024752071786
14 13 0.264300950125444
15 13 0.20320311985226
16 13 0.72995304238352
17 13 0.475771385984646
18 13 0.356875798022155
19 13 0.518846527482643
20 13 0.280695441758663
21 13 0.475249297386905
22 13 0.601666038343657
23 13 0.505157325271167
24 13 0.490643208388374
25 13 0.639913243201917
26 13 0.686031569577477
27 13 0.526302652780135
28 13 0.844536372398531
29 13 0.549238949502461
30 13 0.415926108114252
1 14 0.43182780656083
2 14 0.442856014822446
3 14 0.627608167992442
4 14 0.736776943895763
5 14 0.409496711652799
6 14 0.729231071503527
7 14 0.375161619245012
8 14 0.601676905473804
9 14 0.508585035335669
10 14 0.420938999279021
11 14 0.523445444543787
12 14 0.325921582230273
13 14 0.590407101871086
14 14 0.36134781519211
15 14 0.529070417261273
16 14 0.59942491739543
17 14 0.441604880914709
18 14 0.644741450370268
19 14 0.45568510917629
20 14 0.651762740245083
21 14 0.585049987777897
22 14 0.179163986282296
23 14 0.766955612508641
24 14 0.607482537019631
25 14 0.600530438565394
26 14 0.493893422032738
27 14 0.89157835568595
28 14 0.541423478651739
29 14 0.616066996653848
30 14 0.506922697969837
1 15 0.500647644638458
2 15 0.292925645704506
3 15 0.323008530456269
4 15 0.314551847964986
5 15 0.515109117200776
6 15 0.524974208560912
7 15 0.573846789534053
8 15 0.469972312274994
9 15 0.396305809812021
10 15 0.289595609670814
11 15 0.463108773987673
12 15 0.766448951292471
13 15 0.567764241424632
14 15 0.263215801685617
15 15 0.453073852168352
16 15 0.562952224478915
17 15 0.424266546774606
18 15 0.538752576345467
19 15 0.422627702598835
20 15 0.452263567007087
21 15 0.406313793418562
22 15 0.674122569003677
23 15 0.623352969161239
24 15 0.173535512887176
25 15 0.601948633967704
26 15 0.537000882629818
27 15 0.54942437282691
28 15 0.439983719302255
29 15 0.60015021237573
30 15 0.467415688429916
1 16 0.464995674476695
2 16 0.12060886170398
3 16 0.254627393055793
4 16 0.66691302343179
5 16 0.552150227307309
6 16 0.390873833380105
7 16 0.667066371208098
8 16 0.430380928609648
9 16 0.734261457399358
10 16 0.677174877869702
11 16 0.42042486092065
12 16 0.558994805814601
13 16 0.495679894395197
14 16 0.715703155677824
15 16 0.523249146982921
16 16 0.31226277437568
17 16 0.412380818927633
18 16 0.435687773353461
19 16 0.464226647269525
20 16 0.851382144300851
21 16 0.394932110549306
22 16 0.386673676124981
23 16 0.523981879037533
24 16 0.505578519807078
25 16 0.36078377321596
26 16 0.417151104957537
27 16 0.639460554215764
28 16 0.630862161137853
29 16 0.732235821999995
30 16 0.735188437873628
1 17 0.558275142053104
2 17 0.416634540589313
3 17 0.479323882238231
4 17 0.609454084847099
5 17 0.574364136380902
6 17 0.82359607676251
7 17 0.563980494875746
8 17 0.517127368442183
9 17 0.472635782752099
10 17 0.796486237980112
11 17 0.410395582439703
12 17 0.308322096772852
13 17 0.455207840002138
14 17 0.42176004090469
15 17 0.714888911734055
16 17 0.443095365972227
17 17 0.615855928623819
18 17 0.378766814192489
19 17 0.448678702743781
20 17 0.540689669733263
21 17 0.612639982553869
22 17 0.391568968521607
23 17 0.379971316782175
24 17 0.587417367099199
25 17 0.575718651382412
26 17 0.431988820705064
27 17 0.410027033239507
28 17 0.548289772494078
29 17 0.434008387336004
30 17 0.366382877663781
1 18 0.599776038868232
2 18 0.587516259961994
3 18 0.540217332864824
4 18 0.5714088308226
5 18 0.772588251372262
6 18 0.300256889134366
7 18 0.55035886252042
8 18 0.195553208390008
9 18 0.610629806725176
10 18 0.493389447774518
11 18 0.485990051004563
12 18 0.638360334726733
13 18 0.843264938782569
14 18 0.518609464321396
15 18 0.601638886037838
16 18 0.466269031477464
17 18 0.515803898526633
18 18 0.721040874372886
19 18 0.668868473341725
20 18 0.699681955575144
21 18 0.567770428774455
22 18 0.490607339706814
23 18 0.448064185606253
24 18 0.377029145594975
25 18 0.370847910553426
26 18 0.631867106309535
27 18 0.654445272652967
28 18 0.871049286290914
29 18 0.534841179110094
30 18 0.647401909354979
1 19 0.56789814387583
2 19 0.335037921751486
3 19 0.498190742131196
4 19 0.563804133640072
5 19 0.608022289354745
6 19 0.451491095444169
7 19 0.45210789097028
8 19 0.546667143496161
9 19 0.450223476202659
10 19 0.713653144116541
11 19 0.237043746076837
12 19 0.730930465296747
13 19 0.52714123151798
14 19 0.661609700450343
15 19 0.596002713035446
16 19 0.738431040865524
17 19 0.577256296229702
18 19 0.624034197293984
19 19 0.598327623265506
20 19 0.214692987420061
21 19 0.498367694827534
22 19 0.646438207999163
23 19 0.559467133691205
24 19 0.357131694960277
25 19 0.553016686473184
26 19 0.468175844626908
27 19 0.610225250975531
28 19 0.328032321698778
29 19 0.493232642347087
30 19 0.611790215638722
1 20 0.516818499387853
2 20 0.283291519892992
3 20 0.467404979753697
4 20 0.504573636895822
5 20 0.453765889667448
6 20 0.408972932160797
7 20 0.51468116023834
8 20 0.500499079430432
9 20 0.490840929137905
10 20 0.697299388835245
11 20 0.548268090428443
12 20 0.571533497526426
13 20 0.512336184182692
14 20 0.554972682811392
15 20 0.670166501516258
16 20 0.638668356473178
17 20 0.480649719222942
18 20 0.397494876980509
19 20 0.60710322227721
20 20 0.412007828312898
21 20 0.461559718773266
22 20 0.543177616754821
23 20 0.615745300138691
24 20 0.417421076471492
25 20 0.585271776671391
26 20 0.671541289634461
27 20 0.447468477209038
28 20 0.274595065677544
29 20 0.577257305387278
30 20 0.515384828429988
1 21 0.422708448965795
2 21 0.353209715784565
3 21 0.690449930967266
4 21 0.360583607116195
5 21 0.583693871270725
6 21 0.285224560922198
7 21 0.479557940156411
8 21 0.659346934400819
9 21 0.660844124355504
10 21 0.589612167425435
11 21 0.304188352275503
12 21 0.520126413436906
13 21 0.543352128640248
14 21 0.519301294748501
15 21 0.535304593777707
16 21 0.334419888151057
17 21 1
18 21 0.706619090649378
19 21 0.347017068264585
20 21 0.482892849408261
21 21 0.574678470261918
22 21 0.460104938425462
23 21 0.596196783447387
24 21 0.675561457138498
25 21 0.426878487228865
26 21 0.686890504272751
27 21 0.895895033779274
28 21 0.519329655988863
29 21 0.610628601816771
30 21 0.536265746714381
1 22 0.564831640661396
2 22 0.519954254434194
3 22 0.621594709997596
4 22 0.713769355931311
5 22 0.722326092301688
6 22 0.450294420459137
7 22 0.484889280787266
8 22 0.643262564914748
9 22 0.11701723382328
10 22 0.488356681116687
11 22 0.644416779049955
12 22 0.437436101781936
13 22 0.548352742352571
14 22 0.465408956800953
15 22 0.764231675697949
16 22 0.59948765767964
17 22 0.611831314314346
18 22 0.562604510882758
19 22 0.599968729021053
20 22 0.689421940733721
21 22 0.338996167684556
22 22 0.430556896570913
23 22 0.649868724161644
24 22 0.498150115936213
25 22 0.528419030679355
26 22 0.544565611492071
27 22 0.476164578129277
28 22 0.762654593165614
29 22 0.496439443097592
30 22 0.573026075525362
1 23 0.398104757507314
2 23 0.493757939538908
3 23 0.679254175700738
4 23 0.542990645025044
5 23 0.473469141851277
6 23 0.369564244794733
7 23 0.414036342100253
8 23 0.351589258884684
9 23 0.653092271772283
10 23 0.606704058596982
11 23 0.436591041607597
12 23 0.715302937738944
13 23 0.474695069377514
14 23 0.567171508497569
15 23 0.457862620336876
16 23 0.255675297995335
17 23 0.686952035733267
18 23 0.323644965792931
19 23 0.523869579841866
20 23 0.58489470132391
21 23 0.541405354761928
22 23 0.469503000412487
23 23 0.320387767818502
24 23 0.309156767058162
25 23 0.389445248951476
26 23 0.274074949073787
27 23 0.614380220541863
28 23 0.423478500101422
29 23 0.7417416599837
30 23 0.667712487830958
1 24 0.202506913395376
2 24 0.507378860295689
3 24 0.572704111836635
4 24 0.414602115734134
5 24 0.801148091543506
6 24 0.572103230117014
7 24 0.546843950010125
8 24 0.498810633356635
9 24 0.872122868755164
10 24 0.451906407950424
11 24 0.584616938773357
12 24 0.541051580898164
13 24 0.498725730944039
14 24 0.606642885014004
15 24 0.427735208122411
16 24 0.584705629790982
17 24 0.312568679760624
18 24 0.414260031449751
19 24 0.358742835751788
20 24 0.882738610759162
21 24 0.46817216621459
22 24 0.454578795634905
23 24 0.363983616102431
24 24 0.496804119033025
25 24 0.449241837250518
26 24 0.495095412853137
27 24 0.59144492614995
28 24 0.238420128440233
29 24 0.655508456076272
30 24 0.294616177625253
1 25 0.47364850250287
2 25 0.507272976956476
3 25 0.491471074081355
4 25 0.972084849201283
5 25 0.450497440512391
6 25 0.640490539612068
7 25 0.485881440234953
8 25 0.621541343161202
9 25 0.575186454565383
10 25 0.564727321234851
11 25 0.725993497172531
12 25 0.49495107485288
13 25 0.700876528873893
14 25 0.363730433682112
15 25 0.442450435323879
16 25 0.446567281607201
17 25 0.413201205899472
18 25 0.603574196192223
19 25 0.423263969995806
20 25 0.574289445053287
21 25 0.655866996686245
22 25 0.557972011273638
23 25 0.38370660979144
24 25 0.623547518819118
25 25 0.62748534954937
26 25 0.552581306195696
27 25 0.467058769965383
28 25 0.413673750180367
29 25 0.627909393892468
30 25 0.475931023241529
1 26 0.402632274351986
2 26 0.709322177054335
3 26 0.357989549498003
4 26 0.57991252730732
5 26 0.649050888745287
6 26 0.296738582379509
7 26 0.543642025950332
8 26 0.664964864367339
9 26 0.448386363861706
10 26 0.468098051927982
11 26 0.453578540790092
12 26 0.675192194254849
13 26 0.447563363590863
14 26 0.573534771411573
15 26 0.633091874289535
16 26 0.66794577821551
17 26 0.555775282965495
18 26 0.613963473447928
19 26 0.613587203534429
20 26 0.661787893696115
21 26 0.406543488760743
22 26 0.452593297086632
23 26 0.887807518005083
24 26 0.601652147399855
25 26 0.683189280736048
26 26 0.494839954077666
27 26 0.74558513382038
28 26 0.330098034458616
29 26 0.55964064374266
30 26 0.516731546103937
1 27 0.661252977473047
2 27 0.483798361914177
3 27 0.471719875001321
4 27 0.538798558995125
5 27 0.748655923624971
6 27 0.546815929084383
7 27 0.693661375763885
8 27 0.375264381954647
9 27 0.294593730014993
10 27 0.423715785149772
11 27 0.320371806173963
12 27 0.490993270621297
13 27 0.706941570536343
14 27 0.50688634720578
15 27 0.365792786882141
16 27 0.528481980129114
17 27 0.538783927090574
18 27 0.780353310548308
19 27 0.552841840013775
20 27 0.620254789764273
21 27 0.542557605963532
22 27 0.499055552445296
23 27 0.462570846576433
24 27 0.39315470255412
25 27 0.473385636605878
26 27 0.586722889116881
27 27 0.532479064543444
28 27 0.571916590875151
29 27 0.407545107954684
30 27 0.50659858425826
1 28 0.778032095582109
2 28 0.619686315982627
3 28 0.349948281245282
4 28 0.322229392503238
5 28 0.198081162545229
6 28 0.660902209835415
7 28 0.704692268269022
8 28 0.521587248571643
9 28 0.523590554911033
10 28 0.806789516910109
11 28 0.314109693429579
12 28 0.464685269826337
13 28 0.539296121070113
14 28 0.462238509575621
15 28 0.524264304391302
16 28 0.523047229335207
17 28 0.612282891918333
18 28 0.703764278391093
19 28 0.196811395986729
20 28 0.56568316822363
21 28 0.446810052908153
22 28 0.519059965597741
23 28 0.508782194896542
24 28 0.708386190944948
25 28 0.466952859072819
26 28 0.363055903816118
27 28 0.522550450414236
28 28 0.478017923447358
29 28 0.530351977038975
30 28 0.294604916954109
1 29 0.49514921946725
2 29 0.3845217634612
3 29 0.520234926919054
4 29 0.480389224563736
5 29 0.384713600466298
6 29 0.461051330269087
7 29 0.630031973444587
8 29 0.434966117104248
9 29 0.421668006460452
10 29 0.560200530435436
11 29 0.417802718912167
12 29 0.596399607591846
13 29 0.382271843564375
14 29 0.507331986589979
15 29 0.380675489448201
16 29 0.551033179668487
17 29 0.858684409405038
18 29 0.47911401108955
19 29 0.538212830594599
20 29 0.286048620142153
21 29 0.469238087241687
22 29 0.571974146120912
23 29 0.537452298477671
24 29 0.5345769866881
25 29 0.458461895010267
26 29 0.427744072007939
27 29 0.365004704286665
28 29 0.897719315150382
29 29 0.354153971722835
30 29 0.442402582272755
1 30 0.434366989923726
2 30 0.525647736314005
3 30 0.274035924801091
4 30 0.670350523230006
5 30 0.482143397146523
6 30 0.622704272251235
7 30 0.484831541489318
8 30 0.47952503588483
9 30 0.457655466170272
10 30 0.64174080560541
11 30 0.590417075500603
12 30 0.68604487243071
13 30 0.335169331352926
14 30 0.606497081179366
15 30 0.512854283256844
16 30 0.516262957694836
17 30 0.475940085231642
18 30 0.571391169691014
19 30 0.343439888021125
20 30 0.52101589898429
21 30 0.716840736758346
22 30 0.232845207934552
23 30 0.46595049258341
24 30 0.519803817490113
25 30 0.576832693479529
26 30 0.620968389149723
27 30 0.337119560799248
28 30 0.411452687743634
29 30 0.375411780013133
30 30 0.604297601910209
