## Supplementary material for "To disperse or compete? Coevolution of traits leads to a limited number of reproductive strategies": Rasters used: raster016.csv

x "y" "K"
1 1 0.30764970601898
2 1 0.520239858752138
3 1 0.631053455276271
4 1 0.248454777839714
5 1 0.331236391579569
6 1 0.511075366511619
7 1 0.482217730285601
8 1 0.348286581009666
9 1 0.675291355044122
10 1 0.464456046362393
11 1 0.495708152834447
12 1 0.634984753569276
13 1 0.24226982672476
14 1 0.618516604781682
15 1 0.585577358618311
16 1 0.634042837287963
17 1 0.712604547756003
18 1 0.634551136856176
19 1 0.267833171000153
20 1 0.436002557249137
21 1 0.483124827065309
22 1 0.64541387039992
23 1 0.463694739998743
24 1 0.480340107209528
25 1 0.459006321834627
26 1 0.574995939263679
27 1 0.295619843838769
28 1 0.398985326307097
29 1 0.595562396720544
30 1 0.451081235182785
1 2 0.383655703645531
2 2 0.477788458981299
3 2 0.731979721108034
4 2 0.5531880967072
5 2 0.255845462443376
6 2 0.306986472446078
7 2 0.405621197302052
8 2 0.480210383912761
9 2 0.570657884768475
10 2 0.216499589904222
11 2 0.56684942378805
12 2 0.453741302133055
13 2 0.27142313706864
14 2 0.676757103713216
15 2 0.315218686050564
16 2 0.184501005803825
17 2 0.309729790643214
18 2 0.565406835837849
19 2 0.695791306799353
20 2 0.620185482985266
21 2 0.580315141426982
22 2 0.286105902032726
23 2 0.379465414757036
24 2 0.441165904516388
25 2 0.228144673935415
26 2 0.509133795659869
27 2 0.375360871832201
28 2 0.791111353168996
29 2 0.479832178211418
30 2 0.391557781286017
1 3 0.170325465870085
2 3 0.494487903744509
3 3 0.590201798827187
4 3 0.397303257617718
5 3 0.512802709267112
6 3 0.416318068668432
7 3 0.706065247007862
8 3 0.321506650442959
9 3 0.663698919844791
10 3 0.312276906912669
11 3 0.614644193735289
12 3 0.560050058642235
13 3 0.301302339929101
14 3 0.514101284675926
15 3 0.565661354352652
16 3 0.146587690295382
17 3 0.159252922081586
18 3 0.604181083774747
19 3 0.585336216116777
20 3 0.455240028391867
21 3 0.561539599316316
22 3 0.368397397398889
23 3 0.484603913715339
24 3 0.448626579583744
25 3 0.571878105293162
26 3 0.350180104397651
27 3 0.344148293591247
28 3 0.289744428454503
29 3 0.363754466517029
30 3 0.347393848898217
1 4 0.444114003589797
2 4 0.338197232956178
3 4 0.310939847554767
4 4 0.253408847740692
5 4 0.575477026965381
6 4 0.717158363450698
7 4 0.279798265784156
8 4 0.576391595817537
9 4 0.440635626329602
10 4 0.421172327454003
11 4 0.520399670797273
12 4 0.725632301535878
13 4 0.416041884650756
14 4 0.674645553810789
15 4 0.376149954051525
16 4 0.510084237537271
17 4 0.539315265418644
18 4 0.610370410203457
19 4 0.462827720241384
20 4 0.26501256904976
21 4 0.498518807323744
22 4 0.438828299003325
23 4 0.328126574003296
24 4 0.332648256459907
25 4 0.449445401307277
26 4 0.539782273831163
27 4 0.53178702420692
28 4 0.731364369840932
29 4 0.507195557760493
30 4 0.590601919497512
1 5 0.384967407101523
2 5 0.481824031513009
3 5 0.604208893756102
4 5 0.610938664153696
5 5 0.416995585195572
6 5 0.388277867052015
7 5 0.374259918062502
8 5 0.244248859790366
9 5 0.255728252904832
10 5 0.588506338341227
11 5 0.398190656172145
12 5 0.371840837181842
13 5 0.426494812075712
14 5 0.402023875354816
15 5 0.349226298868082
16 5 0.35572369557083
17 5 0.436991063817447
18 5 0.456178644862511
19 5 0.535678188901816
20 5 0.450631956444657
21 5 0.301107884698365
22 5 0.543683272722538
23 5 0.41265214234763
24 5 0.397024500923511
25 5 0.470044262934373
26 5 0.297904527952743
27 5 0.313509427570731
28 5 0.345329427343723
29 5 0.469884134054173
30 5 0.242989470976587
1 6 0.377571735396508
2 6 0.317522586759766
3 6 0.41847398186259
4 6 0.360645376936706
5 6 0.582464613901778
6 6 0.453080510212197
7 6 0.391438985163044
8 6 0.504930460793976
9 6 0.539161272886757
10 6 0.349226097549763
11 6 0.488747862025547
12 6 0.2878902938732
13 6 0.302038214419528
14 6 0.376761863947932
15 6 0.472798553120284
16 6 0.536672722377388
17 6 0.362630039544637
18 6 0.528049922780448
19 6 0.578081483174652
20 6 0.4323711116091
21 6 0.33813323729909
22 6 0.616244388413796
23 6 0.39044141023034
24 6 0.223854720153393
25 6 0.540105221837777
26 6 0.456250854712929
27 6 0.488665540907231
28 6 0.566397351437178
29 6 0.493519777275477
30 6 0.65131658427844
1 7 0.287624727971954
2 7 0.551635896347161
3 7 0.220224568497731
4 7 0.44681692028466
5 7 0.50811603862784
6 7 0.569838561688648
7 7 0.620106938739336
8 7 0.457282398971922
9 7 0.369453279219195
10 7 0.406182036003685
11 7 0.381080885190846
12 7 0.478327274389646
13 7 0.445687898243587
14 7 0.62209229661542
15 7 0.837675749411325
16 7 0.432788872717759
17 7 0.289761069815602
18 7 0.246499068001122
19 7 0.289619821287888
20 7 0.564600713906465
21 7 0.256797179445346
22 7 0.465880197261185
23 7 0.66653485647199
24 7 0.525331038560107
25 7 0.477358023521122
26 7 0.470342418401011
27 7 0.543850712954024
28 7 0.383855424021449
29 7 0.221302218365955
30 7 0.55410697859465
1 8 0.521218933487032
2 8 0.26412509569645
3 8 0.401622320475399
4 8 0.473843950213
5 8 0.294210661751062
6 8 0.374944166941933
7 8 0.235754523079003
8 8 0.557743921769116
9 8 0.371666708943366
10 8 0.655481004819626
11 8 0.407590376055887
12 8 0.499598759850467
13 8 0.334380796470335
14 8 0.662027170749785
15 8 0.698491784426588
16 8 0.228751066123351
17 8 0.397084261422315
18 8 0.329605704334038
19 8 0.618231132008997
20 8 0.444530345847496
21 8 0.398620992323448
22 8 0.404282855172997
23 8 1
24 8 0.591617760277462
25 8 0.502708852387478
26 8 0.233801658077938
27 8 0.315223535067493
28 8 0.579826740614198
29 8 0.439563956747531
30 8 0.605797542765832
1 9 0.509205859341455
2 9 0.291890826111545
3 9 0.542087325260424
4 9 0.471974494852487
5 9 0.576363470495625
6 9 0.584076134522282
7 9 0.29790526263074
8 9 0.211878660515023
9 9 0.222691260822
10 9 0.609523065594706
11 9 0.644014148559977
12 9 0.413753159931596
13 9 0.314206897632952
14 9 0.625187680533807
15 9 0.524514164914394
16 9 0.554471851927848
17 9 0.402886813661232
18 9 0.607881826485892
19 9 0.652025113421381
20 9 0.667792414800105
21 9 0.614091407308314
22 9 0.422864454189113
23 9 0.539384240327997
24 9 0.346775476217724
25 9 0.245537203519737
26 9 0.460691643154181
27 9 0.441401365513093
28 9 0.32478949487693
29 9 0.663984141383274
30 9 0.453685490525907
1 10 0.422503520571007
2 10 0.386223257822376
3 10 0.695707848192433
4 10 0.413675541102183
5 10 0.598188592362657
6 10 0.489868229118914
7 10 0.470694532912237
8 10 0.448848260168487
9 10 0.562217603897534
10 10 0.438182815422862
11 10 0.393040953942194
12 10 0.505290276014217
13 10 0.426283172229676
14 10 0.277079365355346
15 10 0.523661994040661
16 10 0.238336219079481
17 10 0.369396121961022
18 10 0.502738923042286
19 10 0.364466190788102
20 10 0.134313325954632
21 10 0.680146780740885
22 10 0.396784697319781
23 10 0.441803979909183
24 10 0.397872553830901
25 10 0.461611978346797
26 10 0.473277100843489
27 10 0.615517630928145
28 10 0.483447738523833
29 10 0.563654444605254
30 10 0.661594482235535
1 11 0.329907450875223
2 11 0.619896921056654
3 11 0.51882893385111
4 11 0.532305313983288
5 11 0.566159064838805
6 11 0.247874730826046
7 11 0.495119084103897
8 11 0.913864452194867
9 11 0.171484609399979
10 11 0.34296518975623
11 11 0.681252159541927
12 11 0.758412335310732
13 11 0.690578823466385
14 11 0.485375804499551
15 11 0.231784164186708
16 11 0.731325868315498
17 11 0.162423153044282
18 11 0.573192491867857
19 11 0.516156164691982
20 11 0.374097271967754
21 11 0.240041120234958
22 11 0.414351603646099
23 11 0.336932577181101
24 11 0.514547495422729
25 11 0.604817559468257
26 11 0.0981168686545176
27 11 0.477271225547008
28 11 0.434963972167649
29 11 0.426852781381917
30 11 0.426706034055986
1 12 0.48066569601542
2 12 0.457972798369598
3 12 0.541477156881728
4 12 0.356243506624477
5 12 0.677391190908267
6 12 0.461126106037774
7 12 0.497438221088902
8 12 0.535604915016917
9 12 0.44740619971251
10 12 0.488344738014279
11 12 0.417852874234972
12 12 0.542531638549792
13 12 0.497477677711953
14 12 0.697529224896739
15 12 0.41450166067367
16 12 0.528569742100787
17 12 0.233085819807435
18 12 0.331139692464202
19 12 0.480203611464017
20 12 0.650583601377678
21 12 0.447916737470344
22 12 0.447012617385819
23 12 0.401329573890818
24 12 0.577187423133254
25 12 0.579717110368664
26 12 0.491121899638664
27 12 0.571902471460531
28 12 0.451770901576922
29 12 0.323996498956887
30 12 0.506893367217533
1 13 0.426913651610478
2 13 0.52520546540318
3 13 0.515636053861579
4 13 0.431596178131694
5 13 0.385847727407242
6 13 0.473559675263451
7 13 0.639444949773872
8 13 0.440527041129209
9 13 0.487640968108919
10 13 0.537841498316761
11 13 0.280972626316292
12 13 0.463760789774283
13 13 0.569599367164067
14 13 0.603686733509828
15 13 0.444529034411632
16 13 0.316731859780877
17 13 0.318755403997413
18 13 0.561434034187377
19 13 0.461461484441654
20 13 0.487820689536444
21 13 0.433486416427708
22 13 0.358193687365389
23 13 0.457606971110117
24 13 0.555389076071652
25 13 0.326663329438691
26 13 0.533858052946281
27 13 0.344084459970944
28 13 0.418075495279316
29 13 0.668842865652294
30 13 0.852441697344319
1 14 0.352649529312047
2 14 0.498278891152742
3 14 0.424210485119066
4 14 0.602585195553579
5 14 0.621845884468595
6 14 0.518471512946565
7 14 0.538113018312227
8 14 0.780295510290971
9 14 0.43622593612709
10 14 0.502454010927631
11 14 0.441220248105227
12 14 0.402633326871486
13 14 0.559651332835145
14 14 0.606129109811322
15 14 0.419736707659581
16 14 0.477582201889719
17 14 0.520211780451401
18 14 0.677246177766816
19 14 0.611731793272616
20 14 0.474476823798323
21 14 0.584382973606042
22 14 0.519851180497239
23 14 0.602520713620345
24 14 0.525710851109631
25 14 0.612349501565922
26 14 0.552471351688901
27 14 0.519299285500537
28 14 0.749400966018402
29 14 0.324509358947835
30 14 0.229035316511505
1 15 0.406163131901153
2 15 0.453042965970132
3 15 0.258096089243638
4 15 0.30966030389193
5 15 0.592812035544238
6 15 0.551355450797553
7 15 0.637202635942111
8 15 0.341452824685136
9 15 0.666120824468834
10 15 0.542329630318996
11 15 0.52818154301753
12 15 0.549694464885879
13 15 0.541962267372319
14 15 0.57298817139354
15 15 0.420693249239815
16 15 0.51653223058725
17 15 0.494698260184847
18 15 0.245063685458804
19 15 0.46461579782144
20 15 0.61764455885804
21 15 0.636878820797284
22 15 0.251863317602965
23 15 0.531144493799679
24 15 0.496002689086758
25 15 0.466930118040703
26 15 0.424858762965219
27 15 0.324391538312466
28 15 0.648074541457366
29 15 0.640249422557009
30 15 0.278806041496325
1 16 0.439846110204737
2 16 0.590385495262553
3 16 0.644394358630238
4 16 0.476362485990609
5 16 0.487066368435354
6 16 0.258306108851185
7 16 0.477377627196332
8 16 0.493825188631867
9 16 0.665179603175031
10 16 0.280198036151758
11 16 0.534670755833705
12 16 0.498956910057756
13 16 0.425553041294973
14 16 0.313728024873247
15 16 0.39199519437569
16 16 0.678056611613903
17 16 0.187681930601872
18 16 0.250667955405385
19 16 0.323275611906347
20 16 0.498345440098301
21 16 0.454760305920278
22 16 0.321269515580762
23 16 0.411541228080333
24 16 0.37338333777302
25 16 0.661235185780375
26 16 0.851080815016402
27 16 0.390079697904282
28 16 0.179580832593263
29 16 0.548463591217301
30 16 0.358646554707605
1 17 0.519947999579253
2 17 0.295752223759665
3 17 0.527472470494645
4 17 0.402190446818207
5 17 0.395774077625806
6 17 0.747806761333701
7 17 0.391958629739699
8 17 0.633005211725714
9 17 0.333512663705598
10 17 0.445028152919986
11 17 0.473536086040508
12 17 0.30283255518934
13 17 0.453136064972868
14 17 0.280420471424163
15 17 0.368531723514724
16 17 0.424838459158449
17 17 0.420421107090277
18 17 0.556212182537784
19 17 0.304940494889975
20 17 0.855664222024443
21 17 0.504208885147833
22 17 0.400625898022536
23 17 0.296601273672045
24 17 0.321077376769492
25 17 0.313712459364866
26 17 0.715645737416723
27 17 0.341663631754307
28 17 0.219144466095066
29 17 0.547088426883314
30 17 0.534127364889949
1 18 0.410904897815463
2 18 0.357110271166359
3 18 0.576505848386879
4 18 0.73943508641928
5 18 0.406872055617301
6 18 0.729700302925471
7 18 0.42644784586042
8 18 0.52176294181886
9 18 0.610462808650749
10 18 0.468180152216052
11 18 0.432144055606276
12 18 0.572380220459505
13 18 0.414343010746031
14 18 0.673175385413081
15 18 0.515020916772863
16 18 0.329774203285853
17 18 0.539426295183246
18 18 0.339384715738256
19 18 0.497290454568233
20 18 0.481377223074298
21 18 0.343662907826783
22 18 0.141326504635248
23 18 0.20912011612257
24 18 0.468830993989446
25 18 0.502112675544254
26 18 0.226061912687433
27 18 0.471544664788164
28 18 0.289504206895447
29 18 0.548211712139245
30 18 0.379429072907917
1 19 0.675648200643821
2 19 0.596722815780035
3 19 0.34322903676642
4 19 0.531357944563096
5 19 0.538024460967201
6 19 0.448186725068794
7 19 0.513452461944614
8 19 0.779857193439994
9 19 0.375697339885762
10 19 0.422732353052154
11 19 0.391274919637291
12 19 0.306576807927761
13 19 0.180435140704567
14 19 0.421004385967461
15 19 0.533509819046825
16 19 0.599627014671669
17 19 0.621053897395328
18 19 0.412754707351346
19 19 0.825040886268229
20 19 0.432968411825716
21 19 0.499919092341673
22 19 0.204895661026301
23 19 0.447787478299851
24 19 0.153196072097528
25 19 0.530939220643882
26 19 0.354183491396564
27 19 0.247462797428862
28 19 0.838415447390503
29 19 0.32856368920919
30 19 0.415156046441511
1 20 0.523014683748982
2 20 0.318066352251347
3 20 0.264438801406668
4 20 0.669433088210939
5 20 0.402111183342114
6 20 0.428986969149127
7 20 0.159787458256658
8 20 0.302917016939565
9 20 0.554888643664027
10 20 0.686157502340541
11 20 0.571434360956663
12 20 0.563005701207571
13 20 0.407551727451145
14 20 0.435783654764045
15 20 0.231038190904177
16 20 0.520108587324843
17 20 0.546360221495005
18 20 0.560343756436067
19 20 0.512120153596759
20 20 0.448836337781283
21 20 0.456683796403275
22 20 0.278453593674655
23 20 0.423891236557849
24 20 0.440862491771032
25 20 0.31938904453948
26 20 0.496703565715768
27 20 0.533951466253993
28 20 0.328995764941317
29 20 0.347628868240648
30 20 0.743145982168727
1 21 0.427150172516294
2 21 0.382099848391547
3 21 0.347385025353641
4 21 0.408811392388001
5 21 0.455720019197123
6 21 0.645806648503607
7 21 0.449183860135835
8 21 0.248913666397889
9 21 0.447471105583463
10 21 0.619739735961742
11 21 0.401519922979356
12 21 0.507748350492839
13 21 0.403209465069919
14 21 0.24179427382726
15 21 0.342137062851284
16 21 0.312247901670662
17 21 0.37132552219854
18 21 0.337474612830621
19 21 0.355129392618515
20 21 0.52727690622257
21 21 0.391023899009377
22 21 0.584909008242386
23 21 0.61805256366676
24 21 0.462680343287139
25 21 0.419497178285533
26 21 0.199266752931494
27 21 0.293498157085225
28 21 0.56199179379596
29 21 0.505648956125624
30 21 0.215668510309529
1 22 0.427246747366033
2 22 0
3 22 0.483672339379021
4 22 0.643754795938947
5 22 0.481637701399759
6 22 0.494859170001581
7 22 0.386585959404226
8 22 0.204120879636426
9 22 0.645978984371236
10 22 0.799601833537752
11 22 0.388437495046184
12 22 0.395139531941267
13 22 0.548331027442646
14 22 0.5540476413547
15 22 0.451453061650873
16 22 0.598390866657919
17 22 0.552711275000821
18 22 0.301200227523132
19 22 0.408644662580765
20 22 0.640411747776509
21 22 0.585071852085909
22 22 0.410961835512365
23 22 0.564883655514247
24 22 0.350499048715475
25 22 0.425346553353435
26 22 0.498407695115166
27 22 0.639701684242256
28 22 0.628566995293409
29 22 0.493997466121814
30 22 0.455389926763677
1 23 0.32242412097005
2 23 0.432337408631951
3 23 0.394130056800049
4 23 0.300628007491572
5 23 0.355063590848935
6 23 0.4319742093884
7 23 0.430127424404531
8 23 0.378808460204927
9 23 0.58813796003651
10 23 0.554047539975101
11 23 0.560542295305576
12 23 0.562947743897346
13 23 0.682945790162289
14 23 0.34305805871422
15 23 0.262420397448975
16 23 0.486379783084172
17 23 0.323732543992102
18 23 0.500039577519474
19 23 0.389687199956176
20 23 0.455860150996774
21 23 0.545443718537966
22 23 0.496688299631133
23 23 0.334137859764769
24 23 0.278864505345542
25 23 0.376756731653815
26 23 0.490863175402525
27 23 0.41405717433752
28 23 0.519594530777708
29 23 0.250825054676514
30 23 0.512787908450718
1 24 0.53830803547052
2 24 0.611059262062598
3 24 0.664339907106774
4 24 0.457036401682792
5 24 0.465354568085781
6 24 0.278873871094443
7 24 0.5598690296119
8 24 0.4853054988611
9 24 0.663390067169169
10 24 0.413319653528882
11 24 0.591753421454314
12 24 0.788887499348247
13 24 0.415533123756108
14 24 0.625853359618702
15 24 0.507152835716976
16 24 0.630722129611788
17 24 0.534164561487906
18 24 0.589816032349051
19 24 0.584031833280614
20 24 0.718659441066554
21 24 0.604003885558681
22 24 0.469348472035813
23 24 0.394666071321481
24 24 0.628493082828841
25 24 0.518397397000045
26 24 0.592898487100833
27 24 0.341509449159931
28 24 0.462859379753756
29 24 0.520748687173021
30 24 0.509973663998397
1 25 0.337740595387621
2 25 0.488394247114043
3 25 0.409110888163313
4 25 0.736124493497583
5 25 0.394810299375092
6 25 0.477723395815874
7 25 0.522018443522618
8 25 0.295104992745674
9 25 0.739177465385841
10 25 0.38011892279732
11 25 0.53977463606355
12 25 0.259704812537616
13 25 0.54716479048128
14 25 0.748867924568236
15 25 0.465348268621456
16 25 0.539391459206707
17 25 0.482365634084252
18 25 0.474343165634651
19 25 0.398874736196751
20 25 0.688501789984531
21 25 0.368880019107528
22 25 0.493103921442415
23 25 0.381341569726572
24 25 0.267529101184252
25 25 0.461169681582706
26 25 0.497064063084635
27 25 0.478739447198722
28 25 0.354947448725161
29 25 0.477608405230108
30 25 0.404134438234498
1 26 0.412405518484943
2 26 0.437662256515791
3 26 0.568313769649474
4 26 0.555689080701442
5 26 0.39739158577516
6 26 0.581608446294922
7 26 0.377099540843225
8 26 0.460280969921205
9 26 0.569146709953743
10 26 0.45104690094129
11 26 0.306033038623328
12 26 0.659919705679751
13 26 0.467412088426619
14 26 0.372985248911289
15 26 0.705776743156419
16 26 0.376426955018513
17 26 0.71022239309819
18 26 0.337599402462797
19 26 0.4827774395207
20 26 0.419689357363874
21 26 0.406445325194853
22 26 0.526954636677429
23 26 0.374226315310154
24 26 0.320958841739759
25 26 0.345558598266779
26 26 0.0952978013437738
27 26 0.481273718481462
28 26 0.593074076339809
29 26 0.544536641688729
30 26 0.492036162470202
1 27 0.422124343593123
2 27 0.642154145420331
3 27 0.174637808932926
4 27 0.543330895457984
5 27 0.250371069086178
6 27 0.364227415118652
7 27 0.50591605378943
8 27 0.359406321468429
9 27 0.648543178702038
10 27 0.562870911259649
11 27 0.347863577999932
12 27 0.539069802257309
13 27 0.441904740074722
14 27 0.621941226392859
15 27 0.19145288997318
16 27 0.554654413115437
17 27 0.466654544002625
18 27 0.458047598593113
19 27 0.48175193349568
20 27 0.571808319173929
21 27 0.472298003137005
22 27 0.226543994730046
23 27 0.394586654292764
24 27 0.500201173186421
25 27 0.305819421075592
26 27 0.550566456162675
27 27 0.357548283556973
28 27 0.364630123724475
29 27 0.336164592602353
30 27 0.414193172224625
1 28 0.249774109309788
2 28 0.287952593788502
3 28 0.404314192444933
4 28 0.152904645010151
5 28 0.479313548603075
6 28 0.423998997407025
7 28 0.48502002758225
8 28 0.378372264061553
9 28 0.614211977961485
10 28 0.642657418380739
11 28 0.60527431814328
12 28 0.392828271828812
13 28 0.480791820900577
14 28 0.616591720185436
15 28 0.472040555400563
16 28 0.67323297078465
17 28 0.61219968228608
18 28 0.655608136404816
19 28 0.476818640994289
20 28 0.424398039200664
21 28 0.63139591922934
22 28 0.4054775493832
23 28 0.358479464453735
24 28 0.282428751779744
25 28 0.270979464534862
26 28 0.325698030465713
27 28 0.585871250741848
28 28 0.242435568023206
29 28 0.608246142706059
30 28 0.300131314618175
1 29 0.560647479670256
2 29 0.57441358305304
3 29 0.530668306691178
4 29 0.745893984772434
5 29 0.687868201784211
6 29 0.400518599364273
7 29 0.580659923105554
8 29 0.536882962044837
9 29 0.343537934180229
10 29 0.601351764084407
11 29 0.28104203479108
12 29 0.708645975920529
13 29 0.266137467281142
14 29 0.318715408189488
15 29 0.603145189842141
16 29 0.559736055454349
17 29 0.797278201942488
18 29 0.221645276720999
19 29 0.319530470413633
20 29 0.593375541307332
21 29 0.447887715872481
22 29 0.256958094150632
23 29 0.502402509089978
24 29 0.503443357474081
25 29 0.429684214437991
26 29 0.492962009893867
27 29 0.494910571941651
28 29 0.416851974300438
29 29 0.589486710076546
30 29 0.441617832527443
1 30 0.547963904105476
2 30 0.626534564960397
3 30 0.553645305481036
4 30 0.374027500564631
5 30 0.430249588894552
6 30 0.217767240899227
7 30 0.524310037568507
8 30 0.695346469677178
9 30 0.36027771751615
10 30 0.581195405623518
11 30 0.475376943090654
12 30 0.44961813523417
13 30 0.493989061040818
14 30 0.465165815963723
15 30 0.420845768506398
16 30 0.319199583352057
17 30 0.390729244753118
18 30 0.427842827897684
19 30 0.276344057336666
20 30 0.580786030190326
21 30 0.556149592052223
22 30 0.500834213857916
23 30 0.329322471306529
24 30 0.474745299879406
25 30 0.344261407654361
26 30 0.634463517926453
27 30 0.480330789051804
28 30 0.56319867363234
29 30 0.375901997742937
30 30 0.442769325257176
