## Supplementary material for "To disperse or compete? Coevolution of traits leads to a limited number of reproductive strategies": Rasters used: raster017.csv

x "y" "K"
1 1 0.481154879943758
2 1 0.218540307576995
3 1 0.411800986158375
4 1 0.511557531983565
5 1 0.644332052557041
6 1 0.544596520935353
7 1 0.454536809531666
8 1 0.679665923761232
9 1 0.871403484909837
10 1 0.440409844942128
11 1 0.568391848366202
12 1 0.582762562201536
13 1 0.594353181936496
14 1 0.292227375688524
15 1 0.841523135430014
16 1 0.320776118106255
17 1 0.447953860520207
18 1 0.665254440681799
19 1 0.546586325547871
20 1 0.366351793266254
21 1 0.259420735856107
22 1 0.0628657743890731
23 1 0.481632233726009
24 1 0.536553213098144
25 1 0.536985525511763
26 1 0.72865002626485
27 1 0.454141578392551
28 1 0.359247212774492
29 1 0.561183490968118
30 1 0.584382818149831
1 2 0.555639091806467
2 2 0.569739753635568
3 2 0.525309871552335
4 2 0.654967929505641
5 2 0.254289014341492
6 2 0.568653597307658
7 2 0.543398543792022
8 2 0.791328073270426
9 2 0.483399961324222
10 2 0.755853416900483
11 2 0.433225127766372
12 2 0.545249419844263
13 2 0.438131421371462
14 2 0.519788731634856
15 2 0.407651486747622
16 2 0.673453799907701
17 2 0.357854266693988
18 2 0.34127680783434
19 2 0.237834179288765
20 2 0.531360879675738
21 2 0.272178867456469
22 2 0.352206893985932
23 2 0.326209351676313
24 2 0.337592305703957
25 2 0.303414946487628
26 2 0.236226205404132
27 2 0.471649245250427
28 2 0.415938189532093
29 2 0.616294150481552
30 2 0.390435540503429
1 3 0.439806120743252
2 3 0.367261109989607
3 3 0.612959295171024
4 3 0.320022473998109
5 3 0.521526157776064
6 3 0.64578930263972
7 3 0.634219350275348
8 3 0.734580258290351
9 3 0.517670069160643
10 3 0.373220781248605
11 3 0.491856378980468
12 3 0.601335750816588
13 3 0.560040821484255
14 3 0.661813253911743
15 3 0.421628434354212
16 3 0.716098833490215
17 3 0.427061267033683
18 3 0.512041097492278
19 3 0.415251574039779
20 3 0.650912077506338
21 3 0.603743207823091
22 3 0.477453019882856
23 3 0.560483688147649
24 3 0.51178112313311
25 3 0.295591866435326
26 3 0.667469160206449
27 3 0.328432571649296
28 3 0.473801555201894
29 3 0.463832502366879
30 3 0.528537602141116
1 4 0.555505218421537
2 4 0.408873804992089
3 4 0.36448177246076
4 4 0.395481310010346
5 4 0.391007225751712
6 4 0.850492529563695
7 4 0.294991187365266
8 4 0.5648055314655
9 4 0.6558359311701
10 4 0.657053180597174
11 4 0.57103890066613
12 4 0.501533612492144
13 4 0.352969506232003
14 4 0.454439987346569
15 4 0.232772755918704
16 4 0.422566990144516
17 4 0.659246023492131
18 4 0.54112722083474
19 4 0.715062972548474
20 4 0.686020363973889
21 4 0.705723917102253
22 4 0.376448371804151
23 4 0.372136317848414
24 4 0.423011242659401
25 4 0.6339329947719
26 4 0.541832669448523
27 4 0.457650131270101
28 4 0.665223021442573
29 4 0.633697298698959
30 4 0.376537953372463
1 5 0.687526575378405
2 5 0.427110636518874
3 5 0.601914029247226
4 5 0.388106877681816
5 5 0.371071625902615
6 5 0.367941567690701
7 5 0.220049200553055
8 5 0.513962784121393
9 5 0.474380726640729
10 5 0.533103486343636
11 5 0.665513009140101
12 5 0.556845808266277
13 5 0.378249821990257
14 5 0.54249593111366
15 5 0.35070937505954
16 5 0.586722189493893
17 5 0.153224136348754
18 5 0.603514606140121
19 5 0.611141063001319
20 5 0.626884954733738
21 5 0.490332448369789
22 5 0.569445854512973
23 5 0.306916648128458
24 5 0.27330780401797
25 5 0.42782789914357
26 5 0.592889864660609
27 5 0.342118185719284
28 5 0.372877833564533
29 5 0.690662877423722
30 5 0.35251595155501
1 6 0.415484760103871
2 6 0.414802963726041
3 6 0.816839252836595
4 6 0.724037027819243
5 6 0.707112568798723
6 6 0.622193937886941
7 6 0.547368510903208
8 6 0.45006660612371
9 6 0.517494490223831
10 6 0.723719448603656
11 6 0.408251907668465
12 6 0.3612551626924
13 6 0.438758986475322
14 6 0.544670122320388
15 6 0.422264149925008
16 6 0.618695273866592
17 6 0.275010349444606
18 6 0.470558932084787
19 6 0.238998118084987
20 6 0.615552975901781
21 6 0.446087245318772
22 6 0.560373393949052
23 6 0.251511283731754
24 6 0.9764806141792
25 6 0.388743135415103
26 6 0.245883375431943
27 6 0.400982104829272
28 6 0.58697272831493
29 6 0.735019651284804
30 6 0.572660909309803
1 7 0.330964628933273
2 7 0.551351696750893
3 7 0.423003823570081
4 7 0.730696681192255
5 7 0.51112629266157
6 7 0.360589200403318
7 7 0.337424689274532
8 7 0.6618259295928
9 7 0.460632918588655
10 7 0.498102862716285
11 7 0.499886105278185
12 7 0.507029951373697
13 7 0.468329400868429
14 7 0.41877388546895
15 7 0.444213089330675
16 7 0.160790366050241
17 7 0.273867954139962
18 7 0.525404269981412
19 7 0.727670253950684
20 7 0.455227849841223
21 7 0.461694895504347
22 7 0.489768748490342
23 7 0.392941793244899
24 7 0.385192145490433
25 7 0.266496623635066
26 7 0.771345857365397
27 7 0.41431598017257
28 7 0.551047988952209
29 7 0.525725201376035
30 7 0.42537941497022
1 8 0.475538603544306
2 8 0.423466200348099
3 8 0.540534102393953
4 8 0.634569202869689
5 8 0.427227549185366
6 8 0.368985107625182
7 8 0.480753320013788
8 8 0.659644808730442
9 8 0.743685456929731
10 8 0.588974382630444
11 8 0.409388680942109
12 8 0.710721751797338
13 8 0.510670114948294
14 8 0.505484051510446
15 8 0.217024934862494
16 8 0.415744940567676
17 8 0.450129921406974
18 8 0.538999019349018
19 8 0.6797688771076
20 8 0.334867371025269
21 8 0.497760832245328
22 8 0.401198676807415
23 8 0.434901555547314
24 8 0.509923973101403
25 8 0.380644867820701
26 8 0.413703090234436
27 8 0.549233310410063
28 8 0.250167237766345
29 8 0.356993783342771
30 8 0.524439371083668
1 9 0.396374319718203
2 9 0.404314713670095
3 9 0.81565455767564
4 9 0.480960780457381
5 9 0.505529218624058
6 9 0.343307572525526
7 9 0.521012108363621
8 9 0.458165690900259
9 9 0.509812739320858
10 9 0.376513934958926
11 9 0.395847304162794
12 9 0.570842408868726
13 9 0.478713374989419
14 9 0.535313941392102
15 9 0.712707979987486
16 9 0.432066113826546
17 9 0.558481498656538
18 9 0.677257302600073
19 9 0.617645881534074
20 9 0.533536079932718
21 9 0.475760209980476
22 9 0.423934282883634
23 9 0.466235671813463
24 9 0.275867007140579
25 9 0.432222422725041
26 9 0.477230239554242
27 9 0.379287485858273
28 9 0.577607556506464
29 9 0.707006359002792
30 9 0.688027845519167
1 10 0.519118946267258
2 10 0.419392148736999
3 10 0.312177095632417
4 10 0.52469196342325
5 10 0.384707734739738
6 10 0.540584824574963
7 10 0.49856542949882
8 10 0.588844052421789
9 10 0.740108201270127
10 10 0.728134083445726
11 10 0.311308308442901
12 10 0.67874346430318
13 10 0.722912885002694
14 10 0.548274950092895
15 10 0.527801224779079
16 10 0.326485153238679
17 10 0.260008587362473
18 10 0.402068339052435
19 10 0.599302462991873
20 10 0.364378869263805
21 10 0.60754846299492
22 10 0.575670980252689
23 10 0.568393842851266
24 10 0.42723773869894
25 10 0.492676045416364
26 10 0.569268869182755
27 10 0.448587251031956
28 10 0.260497758794878
29 10 0.33641921128616
30 10 0.464140105416666
1 11 0.470834411738654
2 11 0.340619211431777
3 11 0.436833536017432
4 11 0.28792362495796
5 11 0.5703846292248
6 11 0.670175539934009
7 11 0.326705718044821
8 11 0.376669163678782
9 11 0.355775324555779
10 11 0.29661108607957
11 11 0.671340750859846
12 11 0.426264041189334
13 11 0.543297715878133
14 11 0.491498255250051
15 11 0.266205300606443
16 11 0.290514098555321
17 11 0.451039498861525
18 11 0.658977384446445
19 11 0.435942301257366
20 11 0.497884295697451
21 11 0.462803210198026
22 11 0.326503728118379
23 11 0.333025269942747
24 11 0.597892769080971
25 11 0.35865534653237
26 11 0.5102001761934
27 11 0.446131193255726
28 11 0.649837497125085
29 11 0.551393842441527
30 11 0.531156440503598
1 12 0.486554537536619
2 12 0.586210925495718
3 12 0.485109971868461
4 12 0.621527064310038
5 12 0.248580746703932
6 12 0.657098767070784
7 12 0.263315676572001
8 12 0.607695542988862
9 12 0.580734285660789
10 12 0.691406060303063
11 12 0.624075245286652
12 12 0.483207124679942
13 12 0.377214644811494
14 12 0.502936522876151
15 12 0.623734862620624
16 12 0.343368395738682
17 12 0.596810147501097
18 12 0.557964029423079
19 12 0.62245364584102
20 12 0.564131247827931
21 12 0.5672178800802
22 12 0.579007197011927
23 12 0.378220723929719
24 12 0.376528899868448
25 12 0.621111470702121
26 12 0.806095090714272
27 12 0.469913517169541
28 12 0.375616607172939
29 12 0.643233101780309
30 12 0.605013965416814
1 13 0.509987390393964
2 13 0.718417141302601
3 13 0.675928552832704
4 13 0.371661131297022
5 13 0.351231700787493
6 13 0.431075153566683
7 13 0.531398541256811
8 13 0.682423842955558
9 13 0.3330764628585
10 13 0.467250346402748
11 13 0.623951795794947
12 13 0.75399999379359
13 13 0.492956342970795
14 13 0.599013045479568
15 13 0.396723981550836
16 13 0.457566532009762
17 13 0.239277018978177
18 13 0.737023683531075
19 13 0.491384317781219
20 13 0.56610316097781
21 13 0.326025374539373
22 13 0.38881509019781
23 13 0.478232886901224
24 13 0.385722256400225
25 13 0.526358203434386
26 13 0.706799501242523
27 13 0.344565756071539
28 13 0.484551360765751
29 13 0.516675634547407
30 13 0.665809479347835
1 14 0.525287428797139
2 14 0.442131310023025
3 14 0.525991208253871
4 14 0.525398692956486
5 14 0.608285400018414
6 14 0.460405071864776
7 14 0.402056714549429
8 14 0.698274631108266
9 14 0.383572309809033
10 14 0.380756602357969
11 14 0.328621268095238
12 14 0.440344627836246
13 14 0.664216148181158
14 14 0.205478133859689
15 14 0.35690480195911
16 14 0.337412622747306
17 14 0.535532158179304
18 14 0.641260886225386
19 14 0.433945075893489
20 14 0.504998074684262
21 14 0.283246106346581
22 14 0.831124466269845
23 14 0.101326170531703
24 14 0.327201752098263
25 14 0.282856324112415
26 14 0.451612231424369
27 14 0.370318299302768
28 14 0.497571582462558
29 14 0.417303215952822
30 14 0.378590175714419
1 15 0.505333089627251
2 15 0.627073480776805
3 15 0.613377994666338
4 15 0.606633866728464
5 15 0.408599370312
6 15 0.405347764303014
7 15 0.589222559484712
8 15 0.483746729847921
9 15 0.432428344240494
10 15 0.449287251082851
11 15 0.441328723282122
12 15 0.519161712687374
13 15 0.311921960201597
14 15 0.483080788671787
15 15 0.308802324269758
16 15 0.496232518987963
17 15 0.320894258383215
18 15 0.347292873894166
19 15 0.633215121102805
20 15 0.499799735934292
21 15 0.424418698855219
22 15 0.42449532725918
23 15 0.477105392103017
24 15 0.741317479411856
25 15 0.455241095348554
26 15 0.461276173256171
27 15 0.43185186758297
28 15 0.350409630390181
29 15 0.570069861732742
30 15 0.411545534265741
1 16 0.632085965334377
2 16 0.609120260135852
3 16 0.624115361923663
4 16 0.181008496633477
5 16 0.370485257996041
6 16 0.384260851623492
7 16 0.730649436661846
8 16 0.359925338489165
9 16 0.526060211825766
10 16 0.675585447436602
11 16 0.387943935493341
12 16 0.423926930735222
13 16 0.385963107805577
14 16 0.379310047493064
15 16 0.356751889574151
16 16 0.436750933951646
17 16 0.376961853008815
18 16 0.335352280501924
19 16 0.384349650266374
20 16 0.571548472268198
21 16 0.337609819841042
22 16 0.489306245667001
23 16 0.373237419301332
24 16 0.459562263663571
25 16 0.460575798263621
26 16 0.456302493618388
27 16 0.258498895868108
28 16 0.61641294768148
29 16 0.426527015739903
30 16 0.535574426276203
1 17 1
2 17 0.623684964567043
3 17 0.572772400715087
4 17 0.177418664648966
5 17 0.308746516772701
6 17 0.427442522808955
7 17 0.534292957807017
8 17 0.331984038613197
9 17 0.54582458234863
10 17 0.342212749239912
11 17 0.551832126691645
12 17 0.518353831392638
13 17 0.43966166265106
14 17 0.227195590237992
15 17 0.41199409399666
16 17 0.495846418225286
17 17 0.358333581459458
18 17 0.596118750996416
19 17 0.369973393790648
20 17 0.621775034691856
21 17 0.506201850834029
22 17 0.505765571000651
23 17 0.682306645025127
24 17 0.400578577970536
25 17 0.322001754527671
26 17 0.539491998517116
27 17 0.420321965834098
28 17 0.515625669021906
29 17 0.338679276493967
30 17 0.375770891779166
1 18 0.343401130676022
2 18 0.717246184468103
3 18 0.397253798121497
4 18 0.453073839724512
5 18 0.272555386216197
6 18 0.582764065690947
7 18 0.613170209713669
8 18 0.549702254983212
9 18 0.364835628901184
10 18 0.424503949349833
11 18 0.327037493913654
12 18 0.545826277880249
13 18 0.354090433479627
14 18 0.303516384372747
15 18 0.440137753313352
16 18 0.48103498506755
17 18 0.439069115936241
18 18 0.489205820708445
19 18 0.536306143307349
20 18 0.493288247000085
21 18 0.649652164223366
22 18 0.351420659272309
23 18 0.63399834865044
24 18 0.389056466095822
25 18 0.262633294022996
26 18 0.575087305216482
27 18 0.562087731681907
28 18 0.59185702670987
29 18 0.61750490050299
30 18 0.882080743529746
1 19 0.594430219984636
2 19 0.519182355466972
3 19 0.493397751065958
4 19 0.299668382184846
5 19 0.471282918350677
6 19 0.432515458876782
7 19 0.491219855869359
8 19 0.648206037102662
9 19 0.442794976300364
10 19 0.530608514525847
11 19 0.801103698761467
12 19 0.594838306669362
13 19 0.733927752596062
14 19 0.403014517852902
15 19 0.673452495451324
16 19 0.579890449678193
17 19 0.454499069679973
18 19 0.407226978364989
19 19 0.582583937082389
20 19 0.673941772116907
21 19 0.34813234353011
22 19 0.251001689417756
23 19 0.423764510464358
24 19 0.716854407757267
25 19 0.592898529791298
26 19 0.759602760306256
27 19 0.479552785908847
28 19 0.26178412221965
29 19 0.751570599534543
30 19 0.523655774942746
1 20 0.353696700155434
2 20 0.609909014893563
3 20 0.314183468693076
4 20 0.446879736996387
5 20 0.464308462864989
6 20 0.30461783800349
7 20 0.558738382862642
8 20 0.596025439148289
9 20 0.331193045162267
10 20 0.563765506951339
11 20 0.53282526971212
12 20 0.373542389171877
13 20 0.424785764148415
14 20 0.569419312894864
15 20 0.438485413273399
16 20 0.663797303793562
17 20 0.478594723006712
18 20 0.53098070453826
19 20 0.481434350159418
20 20 0.404792986874709
21 20 0.308749751894005
22 20 0.541523893770915
23 20 0.537597937078072
24 20 0.553452415049395
25 20 0.611178958424012
26 20 0.650149803818733
27 20 0.538411255736527
28 20 0.323443651053301
29 20 0.267193800722705
30 20 0.467625294363447
1 21 0.496223511471392
2 21 0.476710790103535
3 21 0.388190093252971
4 21 0.388344480347147
5 21 0.593316212422418
6 21 0.298655233416294
7 21 0.327587734694208
8 21 0.489657254416948
9 21 0.324863392860223
10 21 0.491529820605118
11 21 0.748053171456351
12 21 0.427108035418254
13 21 0.575107470698024
14 21 0.383536270736908
15 21 0.136480864568959
16 21 0.558055508125736
17 21 0.458553613026735
18 21 0.666234808258708
19 21 0.302986295580561
20 21 0.491835662888427
21 21 0.507537395512646
22 21 0.657222850121561
23 21 0.478313839152953
24 21 0.57163204687714
25 21 0.354100864284908
26 21 0.493726383825239
27 21 0.462707887436948
28 21 0.623404099832518
29 21 0.467071962417618
30 21 0.71903529570259
1 22 0.529712899558737
2 22 0.508957652974618
3 22 0.630699123333058
4 22 0.287706791635056
5 22 0.534863854084755
6 22 0.61752809029308
7 22 0.332697592433716
8 22 0.489840455542795
9 22 0.379978547782427
10 22 0.683746998932511
11 22 0.523354854427719
12 22 0.494856769287489
13 22 0.636754598912007
14 22 0.62716884919061
15 22 0.452942125025986
16 22 0.480810710176582
17 22 0.43557581074424
18 22 0.487094345606062
19 22 0.417300286281312
20 22 0.290564359506446
21 22 0.384545066296482
22 22 0.388400512529842
23 22 0.298161684361704
24 22 0.669870738807414
25 22 0.657057562110662
26 22 0.474623256973466
27 22 0.594944200186485
28 22 0.575732188336636
29 22 0.496527260512817
30 22 0.538958580910847
1 23 0.327072186278699
2 23 0.407875020541093
3 23 0.633937552595662
4 23 0.327958789817134
5 23 0.5471466175324
6 23 0.253689561905323
7 23 0.531625805633048
8 23 0.650116537379022
9 23 0.406622176630382
10 23 0.545475918963424
11 23 0.60175547732992
12 23 0.595923826130671
13 23 0.408979348487547
14 23 0.258787285312856
15 23 0.38066046153263
16 23 0.521313412904435
17 23 0.52471507592443
18 23 0.492600138496793
19 23 0.327131389857588
20 23 0.32920673335977
21 23 0.510222854306244
22 23 0.413840615248788
23 23 0.656797086488562
24 23 0.490970181257429
25 23 0.489267375698844
26 23 0.411841703442349
27 23 0.61028935517485
28 23 0.466969127033082
29 23 0.487258067659841
30 23 0.442375962334504
1 24 0.421326309798036
2 24 0.473503942570732
3 24 0.351418479688988
4 24 0.593583305346518
5 24 0.581065364011777
6 24 0.727902727906174
7 24 0.426518421574347
8 24 0.500935506500683
9 24 0.592647710105799
10 24 0.621885629228299
11 24 0.333174249995796
12 24 0.339316963141147
13 24 0.605861426051714
14 24 0.608886902666822
15 24 0.428383838015195
16 24 0.491958490157462
17 24 0.385940406131028
18 24 0.452302656271175
19 24 0.547401774701181
20 24 0.616400216224577
21 24 0.397953195053959
22 24 0.583624202679996
23 24 0.621386377557626
24 24 0.522951290178161
25 24 0.501400546338425
26 24 0.571142051181388
27 24 0.683992393015312
28 24 0.251904434917453
29 24 0.304304289941435
30 24 0.562947432345104
1 25 0.58316809014982
2 25 0.464155010279366
3 25 0.491885315303268
4 25 0.5571737112971
5 25 0.359878734710266
6 25 0.415830124199329
7 25 0.50051756562051
8 25 0.454839985257543
9 25 0.325449442481564
10 25 0.806592927601562
11 25 0.221059997384017
12 25 0.357821998308544
13 25 0.653948739060531
14 25 0.442360055323926
15 25 0.684435256593824
16 25 0.400426863848397
17 25 0.562776548228232
18 25 0.200984755230623
19 25 0.47563288532224
20 25 0.597173913780122
21 25 0.438330205680769
22 25 0.543852212389053
23 25 0.659426833068959
24 25 0.41333597895214
25 25 0.533367316644322
26 25 0.629738718086714
27 25 0.754727992071561
28 25 0.517275537809952
29 25 0.382700651827039
30 25 0.46711195303121
1 26 0.515349341179296
2 26 0.666049129591874
3 26 0.691440000033373
4 26 0.358969509668317
5 26 0.472600748725219
6 26 0.437403628405043
7 26 0.47187469270078
8 26 0.599699109651667
9 26 0.50957244617903
10 26 0.656965888115022
11 26 0.526881838315595
12 26 0.338865875224177
13 26 0.338104250266967
14 26 0.601068841408633
15 26 0.631546692767182
16 26 0.673760243483838
17 26 0.466500261147331
18 26 0.514281477816159
19 26 0.423297608947042
20 26 0.579572067232597
21 26 0.572995278687491
22 26 0.493893996560115
23 26 0.495666456466001
24 26 0.597771775936015
25 26 0.400477785554177
26 26 0.509773451008733
27 26 0.312366230288056
28 26 0.447914773249547
29 26 0.577131521504753
30 26 0.5309197330346
1 27 0.413624472470062
2 27 0.488469855220832
3 27 0.317691384849257
4 27 0.274085805827889
5 27 0.462341661731108
6 27 0.249619420783123
7 27 0.514833611110289
8 27 0.390150928276156
9 27 0.314532291663625
10 27 0.542072521567577
11 27 0.799468646874649
12 27 0.43371951709209
13 27 0.575254730292812
14 27 0.242432279905209
15 27 0.735927911318362
16 27 0.527962808431113
17 27 0.299335756677398
18 27 0.476584724094154
19 27 0.468847875581159
20 27 0.371683087053669
21 27 0.448990816032875
22 27 0.513527584780928
23 27 0.493546404763495
24 27 0.460363077393502
25 27 0.406980386054922
26 27 0.604259897462172
27 27 0.538919293016089
28 27 0.462732338012678
29 27 0.271226711834688
30 27 0.713695744815163
1 28 0.321975463143108
2 28 0.626432513135632
3 28 0.522981959851315
4 28 0.334756167831685
5 28 0.43812180770111
6 28 0.847365211257514
7 28 0.531765955747441
8 28 0.445075385087244
9 28 0.442219502725379
10 28 0.339475966509301
11 28 0.390343952465126
12 28 0.427302078252648
13 28 0.450952369717384
14 28 0.645341522555129
15 28 0.424180417397697
16 28 0.236428125705923
17 28 0.515325559506418
18 28 0.557607029784623
19 28 0.543131307185871
20 28 0.783253743316382
21 28 0.328302912773838
22 28 0.456083182662244
23 28 0.145576743325014
24 28 0.332819383946126
25 28 0.540049384509998
26 28 0.613324176924358
27 28 0.672050754792554
28 28 0.348588661834719
29 28 0.445363360262517
30 28 0.662204253070295
1 29 0.376077197325483
2 29 0.742839093537239
3 29 0.471950970482036
4 29 0.748121964257196
5 29 0.466975155243183
6 29 0.544634179489105
7 29 0.236216105273015
8 29 0.560110270123878
9 29 0.487487699626668
10 29 0.300844855710803
11 29 0.358232705153151
12 29 0.335125820851775
13 29 0.45378050592908
14 29 0.534415388363298
15 29 0.343286955710665
16 29 0.422898002980857
17 29 0.451896766810667
18 29 0.554720471523044
19 29 0.672304020581827
20 29 0.34196188746406
21 29 0.375696826159485
22 29 0.42892810687419
23 29 0.123328195760094
24 29 0.525044597484304
25 29 0.415624188899808
26 29 0.265096689314596
27 29 0.747710431974058
28 29 0.553362300527881
29 29 0.494465839233668
30 29 0.464859968673018
1 30 0.672381111672895
2 30 0.409644659081927
3 30 0.486625628794331
4 30 0
5 30 0.612388651682925
6 30 0.567505320371184
7 30 0.699833722358079
8 30 0.545677478905232
9 30 0.442646179551243
10 30 0.673397132380463
11 30 0.424126059306475
12 30 0.622446270132862
13 30 0.476008279674448
14 30 0.696701565756816
15 30 0.588884418024868
16 30 0.670927767488708
17 30 0.494130833331847
18 30 0.479415318536134
19 30 0.183765867646633
20 30 0.274190876112122
21 30 0.251500361185127
22 30 0.517251443574612
23 30 0.362064908641105
24 30 0.706674844097281
25 30 0.279622823960505
26 30 0.772327106522794
27 30 0.327225986307348
28 30 0.494099640739199
29 30 0.747390511374872
30 30 0.319740122124462
