## Supplementary material for "To disperse or compete? Coevolution of traits leads to a limited number of reproductive strategies": Rasters used: raster018.csv

x "y" "K"
1 1 0.562662717878262
2 1 0.475069324920595
3 1 0.308383339300355
4 1 0.513293704562837
5 1 0.585318664449557
6 1 0.501678080160733
7 1 0.845722270555377
8 1 0.662667664439792
9 1 0.46877513527354
10 1 0.565974881296965
11 1 0.521541600810077
12 1 0.462968646570853
13 1 0.506499879491314
14 1 0.546818605131789
15 1 0.490569594706489
16 1 0.552881656372071
17 1 0.57235754520809
18 1 0.556980089184441
19 1 0.560920409810804
20 1 0.742038158228372
21 1 0.54384534167979
22 1 0.569182504210718
23 1 0.388653411983379
24 1 0.512343005684537
25 1 0.378669339662744
26 1 0.829522152407859
27 1 0.417207579194746
28 1 0.597493495872798
29 1 0.643809920596177
30 1 0.824261378509251
1 2 0.505518803205656
2 2 0.149368584472087
3 2 0.586569236131606
4 2 0.76321608664978
5 2 0.582465694764327
6 2 0.556615305069174
7 2 0.739436779231545
8 2 0.427593354819504
9 2 0.474565012473183
10 2 0.675482741464711
11 2 0.445578519625285
12 2 0.571294239176745
13 2 0.757419103406987
14 2 0.463842311544598
15 2 0.749190337456599
16 2 0.323872314337273
17 2 0.351394487695631
18 2 0.452627613389965
19 2 0.269531838974831
20 2 0.512129339670742
21 2 0.492260374280912
22 2 0.437330109652459
23 2 0.31775396973626
24 2 0.354360902309588
25 2 0.461068452286325
26 2 0.614662446724796
27 2 0.492292934870405
28 2 0.49704286582027
29 2 0.637077974629502
30 2 0.345740778626083
1 3 0.715784946981152
2 3 0.683000033352288
3 3 0.44428940052309
4 3 0.458288616395349
5 3 0.687737425918266
6 3 0.294993276658297
7 3 0.640751052736418
8 3 0.378526517733296
9 3 0.66360353996816
10 3 0.432666178289069
11 3 0.461759298636372
12 3 0.901845237820176
13 3 0.461304966841672
14 3 0.486918158703381
15 3 0.420292623252928
16 3 0.530609090768865
17 3 0.468047494763597
18 3 0.629291118827683
19 3 0.61259973439416
20 3 0.591022845945046
21 3 0.304278809711446
22 3 0.360196191881166
23 3 0.564663771921952
24 3 0.696424644246019
25 3 0.110706268122887
26 3 0.329259682384979
27 3 0.537592270588471
28 3 0.500289169460851
29 3 0.620212677792715
30 3 0.721168832234089
1 4 0.548056538822783
2 4 0.791932683512854
3 4 0.617775010026311
4 4 0.640289297599035
5 4 0.401518121673031
6 4 0.421800691231723
7 4 0.589309052978062
8 4 0.512084403419489
9 4 0.458006166085532
10 4 0.261923137356572
11 4 0.712109933316449
12 4 0.692841961762022
13 4 0.434711107744085
14 4 0.457568758251112
15 4 0.57925566509686
16 4 0.456214675672369
17 4 0.492373163775833
18 4 0.547261830686566
19 4 0.540168861980859
20 4 0.630288000728144
21 4 0.59222493299385
22 4 0.566480061467427
23 4 0.539529625598739
24 4 0.567717999636546
25 4 0.862688314886649
26 4 0.448171611797595
27 4 0.565381870177986
28 4 0.442194024333354
29 4 0.632594032361543
30 4 0.519825917097787
1 5 0.543879051595769
2 5 0.91502160809925
3 5 0.475097710462917
4 5 0.603915005570645
5 5 0.595091756406447
6 5 0.365603229317045
7 5 0.542123020754594
8 5 0.598040328481988
9 5 0.859931810519143
10 5 0.404560778164356
11 5 0.553850365647575
12 5 0.422456380091942
13 5 0.494472986799258
14 5 0.502981884714082
15 5 0.742812662273381
16 5 0.526212614831003
17 5 0.72548093307687
18 5 0.568252781150621
19 5 0.588170715119764
20 5 0.45977971068836
21 5 0.413388490082986
22 5 0.655368614610627
23 5 0.215413039285823
24 5 0.538297321681931
25 5 0.50037061294337
26 5 0.403172486586413
27 5 0.558034260095485
28 5 0.652582596675433
29 5 0.518337358503771
30 5 0.525301107579872
1 6 0.969472862669831
2 6 0.693532399548195
3 6 0.972918761224635
4 6 0.639476882231053
5 6 0.361724887436005
6 6 0.390614650679374
7 6 0.461195964249236
8 6 0.560690286623152
9 6 0.235973289495182
10 6 0.732082555221268
11 6 0.547169623672918
12 6 0.544447729338877
13 6 0.392129022850789
14 6 0.424668964082755
15 6 0.0936466824941531
16 6 0.562266463760724
17 6 0.498150978007158
18 6 1
19 6 0.75054229165925
20 6 0.723645656447655
21 6 0.647121029921679
22 6 0.172612522054122
23 6 0.689081163493899
24 6 0.669154309406419
25 6 0.26065443242941
26 6 0.0810086618233724
27 6 0.518915501352719
28 6 0.482996508581789
29 6 0.600245624562681
30 6 0.880120971670233
1 7 0.125139270675287
2 7 0.236439455400503
3 7 0.579599021702481
4 7 0.449236364283057
5 7 0.428710206574599
6 7 0.649796766763769
7 7 0.546954998547599
8 7 0.47691827270884
9 7 0.534413385797329
10 7 0.240019385710166
11 7 0.724446767285502
12 7 0.229645659824637
13 7 0.692214512218674
14 7 0.814726171259786
15 7 0.774441481582549
16 7 0.51718788197662
17 7 0.415869751788941
18 7 0.505295753433873
19 7 0.707185273758667
20 7 0.324972118878696
21 7 0.680654597106039
22 7 0.569611724898409
23 7 0.415733470512339
24 7 0.612662234095726
25 7 0.698441508903177
26 7 0.588076988955505
27 7 0.499006376749511
28 7 0.340042992921396
29 7 0.85450965108982
30 7 0.773527209018704
1 8 0.469054584250975
2 8 0.502752901634645
3 8 0.562361936439153
4 8 0.613573708213847
5 8 0.764850230379872
6 8 0.497773859315165
7 8 0.719170233571969
8 8 0.35657215829645
9 8 0.437958232710234
10 8 0.797178710430021
11 8 0.62900408393248
12 8 0.617846601725914
13 8 0.572117817845989
14 8 0.516475381755283
15 8 0.602231851141661
16 8 0.376715044678489
17 8 0.433475441949759
18 8 0.38775144240172
19 8 0.780503484032075
20 8 0.474284824466002
21 8 0.738402083208511
22 8 0.769229596233437
23 8 0.532149676751787
24 8 0.647936127587865
25 8 0.817496919788006
26 8 0.590331650725747
27 8 0.272114719575878
28 8 0.627874600163254
29 8 0.47835064070603
30 8 0.386947974354346
1 9 0.386370542284329
2 9 0.536667697541757
3 9 0.550027933832805
4 9 0.735107686946104
5 9 0.51266695689818
6 9 0.552105392506577
7 9 0.682914124321416
8 9 0.84529505322609
9 9 0.638656430689574
10 9 0.513721485615561
11 9 0.691069157924117
12 9 0.541691570935887
13 9 0.783334080716203
14 9 0.507124672264233
15 9 0.464101777871169
16 9 0.408212289747513
17 9 0.561787344918512
18 9 0.553404999112855
19 9 0.698190248552019
20 9 0.246466729257703
21 9 0.248762883675969
22 9 0.423670571857176
23 9 0.718942293325037
24 9 0.689075890968964
25 9 0.5709317628047
26 9 0.552281525553571
27 9 0.712635990795447
28 9 0.749946181403637
29 9 0.624163901334834
30 9 0.667210029268635
1 10 0.364604120012512
2 10 0.559379169806717
3 10 0.505161982642695
4 10 0.369134956433755
5 10 0.603582969678745
6 10 0.400649618362918
7 10 0.617486856941405
8 10 0.506324799991711
9 10 0.579527444345159
10 10 0.384348043486962
11 10 0.414859763610063
12 10 0.241679794470546
13 10 0.438180769090161
14 10 0.676531264464512
15 10 0.464449128566549
16 10 0.820566504685694
17 10 0.783497726638269
18 10 0.567663724864826
19 10 0.769673346061659
20 10 0.305193838253502
21 10 0.726545481442658
22 10 0.549186858785002
23 10 0.574798219339662
24 10 0.778074891205758
25 10 0.30651864053045
26 10 0.277102022707591
27 10 0.300962757167942
28 10 0.817834858474855
29 10 0.71061988104825
30 10 0.606097072331257
1 11 0.439811746481188
2 11 0.260957477961418
3 11 0.389657429903662
4 11 0.649861674633507
5 11 0.678221066561912
6 11 0.829785730414917
7 11 0.54085159406261
8 11 0.418309451681806
9 11 0.637056685155847
10 11 0.759296568807823
11 11 0.388188569931882
12 11 0.572802228031293
13 11 0.526519982110855
14 11 0.449829610377202
15 11 0.238441522698166
16 11 0.652552107480905
17 11 0.730614679967985
18 11 0.701464584044146
19 11 0.727746297059038
20 11 0.482336722834942
21 11 0.647141528319136
22 11 0.670474675984168
23 11 0.529770893567657
24 11 0.542233708245063
25 11 0.714906950605764
26 11 0.68228974225006
27 11 0.586258716500724
28 11 0.418031331250976
29 11 0.439880329322018
30 11 0.380234336510808
1 12 0.710652652615366
2 12 0.425079451405991
3 12 0.475333103040474
4 12 0.374119646611322
5 12 0.53938099715184
6 12 0.833315907737112
7 12 0.462506455886718
8 12 0.462160562076558
9 12 0.766351773479362
10 12 0.593653445320617
11 12 0.514901867113568
12 12 0.366654752161656
13 12 0.511149216195473
14 12 0.581372343155086
15 12 0.449393540333123
16 12 0.521319369191165
17 12 0.391742718827331
18 12 0.689522892757953
19 12 0.373494460255826
20 12 0.409461480113761
21 12 0.594059111890364
22 12 0.668345041165084
23 12 0.458339444612601
24 12 0.286453031624205
25 12 0.631762302986548
26 12 0.530607575554998
27 12 0.622929543310786
28 12 0.651599990526268
29 12 0.651984421522956
30 12 0.4919008810444
1 13 0.501977913975957
2 13 0.758542507611655
3 13 0.40987222031952
4 13 0.631366673324352
5 13 0.529499922568384
6 13 0.550530471794139
7 13 0.617913517028604
8 13 0.639516942127801
9 13 0.486339190339725
10 13 0.686791342108148
11 13 0.805481763159568
12 13 0.71584496375491
13 13 0.59723491588129
14 13 0.460465500488555
15 13 0.628515063984681
16 13 0.579893539504374
17 13 0.774608083042094
18 13 0.528271279495612
19 13 0.119750782661074
20 13 0.293654063876081
21 13 0.61909063205913
22 13 0.418584753014894
23 13 0.628380678721732
24 13 0.479466415461028
25 13 0.552807458462634
26 13 0.636515638855359
27 13 0.688265232830001
28 13 0.48394547438191
29 13 0.477962056679929
30 13 0.722274274198372
1 14 0.488047930108888
2 14 0.776472155054241
3 14 0.370361343106043
4 14 0.476576970796165
5 14 0.710032397192949
6 14 0.570001636346732
7 14 0.61314172115008
8 14 0.567373920473143
9 14 0.858143026297569
10 14 0.545539613059951
11 14 0.509989472561693
12 14 0.746361233022549
13 14 0.666005401313154
14 14 0.344753021516893
15 14 0.480661342577289
16 14 0.448011145163832
17 14 0.435613778943212
18 14 0.663451656302554
19 14 0.260152194986374
20 14 0.477124103387952
21 14 0.55698827469876
22 14 0.432155940636103
23 14 0.5484221590412
24 14 0.267401866965767
25 14 0.617115034724682
26 14 0.295984551198325
27 14 0.648324405724736
28 14 0.480270478335536
29 14 0.597864471098468
30 14 0.62924947975458
1 15 0.353921693105623
2 15 0.678859475365069
3 15 0.573667419499618
4 15 0.5533675686884
5 15 0.51123578728828
6 15 0.629845430157991
7 15 0.580225518675739
8 15 0.483971739294193
9 15 0.554215941279354
10 15 0.705478967959632
11 15 0.614937966629098
12 15 0.385300461550462
13 15 0.3549518548522
14 15 0.441792981255516
15 15 0.491639019911006
16 15 0.399003406069037
17 15 0.264865474134636
18 15 0.711167846483676
19 15 0.704816135752312
20 15 0.468024980799356
21 15 0.590017543499298
22 15 0.535434216768336
23 15 0.302031856380104
24 15 0.571670041952488
25 15 0.891166642737762
26 15 0.617554181127422
27 15 0.512964026183249
28 15 0.28757789838464
29 15 0.74378421160375
30 15 0.620625670336255
1 16 0.482464539460738
2 16 0.660710959742117
3 16 0.514284020609318
4 16 0.525998856456304
5 16 0.823329294612748
6 16 0.655774345624092
7 16 0.436605825116886
8 16 0
9 16 0.671182894535245
10 16 0.380929411842115
11 16 0.583053493066723
12 16 0.556868084802769
13 16 0.531210190142284
14 16 0.373846059510994
15 16 0.7378277456475
16 16 0.264660008683512
17 16 0.567847919025353
18 16 0.487946992781297
19 16 0.655918870637825
20 16 0.740606552391027
21 16 0.424855107297926
22 16 0.566926965495852
23 16 0.622678008669305
24 16 0.602197211816054
25 16 0.673691531643191
26 16 0.72878445219493
27 16 0.688266243190519
28 16 0.418477941419275
29 16 0.438600464309258
30 16 0.520785584528811
1 17 0.546055680859292
2 17 0.962856514224537
3 17 0.780301810239667
4 17 0.648837301745549
5 17 0.330487179702133
6 17 0.291883813820317
7 17 0.373283040006144
8 17 0.595646245549839
9 17 0.474005637509636
10 17 0.700905229361661
11 17 0.616804162314475
12 17 0.408673155251726
13 17 0.603697313979297
14 17 0.609961388777504
15 17 0.530314884608807
16 17 0.498724762440709
17 17 0.556855414654264
18 17 0.795373669078747
19 17 0.653875165142544
20 17 0.771064234537987
21 17 0.739538774571904
22 17 0.599233543169805
23 17 0.421977439327105
24 17 0.881630812272274
25 17 0.393391345654892
26 17 0.708742243111165
27 17 0.706881136185603
28 17 0.745303722759935
29 17 0.7004663988409
30 17 0.627340220843055
1 18 0.634317154684062
2 18 0.604336828965623
3 18 0.698051180933814
4 18 0.344188813565532
5 18 0.67958351120063
6 18 0.872980992793215
7 18 0.549235705564161
8 18 0.800673542965972
9 18 0.517740009543181
10 18 0.438824660045496
11 18 0.422961819804236
12 18 0.417299213847357
13 18 0.586703077597384
14 18 0.556006645731271
15 18 0.409074196486025
16 18 0.661415439048686
17 18 0.540736323112381
18 18 0.200527570295847
19 18 0.550768061991016
20 18 0.504766536949673
21 18 0.401371245268286
22 18 0.622291284436058
23 18 0.347909168178213
24 18 0.44142841972971
25 18 0.495682198204443
26 18 0.987146831319452
27 18 0.894662523329248
28 18 0.216975273961916
29 18 0.424293693924692
30 18 0.51174365520148
1 19 0.43961811275323
2 19 0.42995319618022
3 19 0.653048535222148
4 19 0.75383829055978
5 19 0.594069699206612
6 19 0.508639972309839
7 19 0.347326103904199
8 19 0.416768563569918
9 19 0.561159842683589
10 19 0.480091082720659
11 19 0.725297707765437
12 19 0.476722738736567
13 19 0.424107144552427
14 19 0.415733100711219
15 19 0.560909501965831
16 19 0.49040636464418
17 19 0.331491870916392
18 19 0.524090649024113
19 19 0.54773803787049
20 19 0.469507813612457
21 19 0.661389594807658
22 19 0.3703346216615
23 19 0.588024578010472
24 19 0.539654698307466
25 19 0.51955174365454
26 19 0.372531714616277
27 19 0.984557959910267
28 19 0.70217422363581
29 19 0.369860552657389
30 19 0.560720424485158
1 20 0.406824619952885
2 20 0.854172348206494
3 20 0.452057500633263
4 20 0.532128169279777
5 20 0.748242023779303
6 20 0.440504334378343
7 20 0.493371325430563
8 20 0.682113656814053
9 20 0.832184568395524
10 20 0.617304522833963
11 20 0.382715486569108
12 20 0.670765936553191
13 20 0.322638732535747
14 20 0.824939731631562
15 20 0.623196347881345
16 20 0.692261954282211
17 20 0.683099885580011
18 20 0.439478290386212
19 20 0.349749502552678
20 20 0.385542121370669
21 20 0.556960375929112
22 20 0.406401465523552
23 20 0.658999050119663
24 20 0.552500744797311
25 20 0.390282314870267
26 20 0.622127992635081
27 20 0.42059820527071
28 20 0.549175174655356
29 20 0.54574278261793
30 20 0.797971375240892
1 21 0.747271546879356
2 21 0.548563896008992
3 21 0.53738847802311
4 21 0.334171367445134
5 21 0.426564250316402
6 21 0.620550238356616
7 21 0.65605057944702
8 21 0.45595260797172
9 21 0.536371187939683
10 21 0.682055723297193
11 21 0.444835099705456
12 21 0.517409720694515
13 21 0.710903440333192
14 21 0.752756837491924
15 21 0.628758921522214
16 21 0.734614036370623
17 21 0.636497565796446
18 21 0.922573175655571
19 21 0.748234456596085
20 21 0.395153128740512
21 21 0.474729270487586
22 21 0.195174731217079
23 21 0.449157305121728
24 21 0.393894625634109
25 21 0.584388554567594
26 21 0.446057636286791
27 21 0.794129137128952
28 21 0.598499731948587
29 21 0.451132482974573
30 21 0.566895014372878
1 22 0.540747320720872
2 22 0.717077311041576
3 22 0.586333782787588
4 22 0.382723767748639
5 22 0.668298663277792
6 22 0.367914238006901
7 22 0.349824301577623
8 22 0.659177389178746
9 22 0.692952526730929
10 22 0.385044793703472
11 22 0.757671437183561
12 22 0.534895511084882
13 22 0.288230209134101
14 22 0.739743039028717
15 22 0.829999782895341
16 22 0.606632542836289
17 22 0.331942925987652
18 22 0.532467081617341
19 22 0.650760953940285
20 22 0.621760367092397
21 22 0.324207309388716
22 22 0.543406639591834
23 22 0.706185504198323
24 22 0.400111345182417
25 22 0.683667364966801
26 22 0.595911661282429
27 22 0.733663049182122
28 22 0.447545013241717
29 22 0.849934583476409
30 22 0.216665323340455
1 23 0.818564021280275
2 23 0.825781874777468
3 23 0.57468451195331
4 23 0.521125643091531
5 23 0.533925911455269
6 23 0.589511957762932
7 23 0.720469778425371
8 23 0.497130719726448
9 23 0.816002563311285
10 23 0.292892442269526
11 23 0.462643524924342
12 23 0.715640498382227
13 23 0.161588886158861
14 23 0.658975896938855
15 23 0.65149466856958
16 23 0.724465825228614
17 23 0.502623771096305
18 23 0.351482067188125
19 23 0.313037835041412
20 23 0.83946141827463
21 23 0.708669521192333
22 23 0.490245200209479
23 23 0.517377668522016
24 23 0.561693842087718
25 23 0.52622574617775
26 23 0.636009906380148
27 23 0.463591187107705
28 23 0.630608800739848
29 23 0.663423417905385
30 23 0.729170569075467
1 24 0.55414334516108
2 24 0.241600451612731
3 24 0.352554813568112
4 24 0.637240549204815
5 24 0.789797888976785
6 24 0.327660684155068
7 24 0.721755367594927
8 24 0.636415735856623
9 24 0.63458234836238
10 24 0.20993225279697
11 24 0.42240768561778
12 24 0.717537575610931
13 24 0.214489113419546
14 24 0.946825095444508
15 24 0.565453998463732
16 24 0.314960543524961
17 24 0.661917893694444
18 24 0.400147711445803
19 24 0.429073401498734
20 24 0.553413122059824
21 24 0.787205614001217
22 24 0.27203578357773
23 24 0.61697727733993
24 24 0.425693409952518
25 24 0.490751970549338
26 24 0.199173701728801
27 24 0.481242947373729
28 24 0.558339610045779
29 24 0.503331366741257
30 24 0.429644292733609
1 25 0.886024421010545
2 25 0.531779969857395
3 25 0.539504251858897
4 25 0.468318403681013
5 25 0.708996702586922
6 25 0.637343132166587
7 25 0.403467858784999
8 25 0.542947272007898
9 25 0.622839780358394
10 25 0.597402994906111
11 25 0.611073644485582
12 25 0.580703236116517
13 25 0.507256145975567
14 25 0.28727018099607
15 25 0.704553531763505
16 25 0.747650393270268
17 25 0.41336244550746
18 25 0.395230118252225
19 25 0.512663179500655
20 25 0.605378147126525
21 25 0.724341918355851
22 25 0.448825564036643
23 25 0.553390368141459
24 25 0.705524000714583
25 25 0.628564136777178
26 25 0.49250508632564
27 25 0.633207418430922
28 25 0.671271343059634
29 25 0.404196203982948
30 25 0.478801799601961
1 26 0.330867633427941
2 26 0.48485296102384
3 26 0.488936786780629
4 26 0.554453148961986
5 26 0.820534216579455
6 26 0.489002939237411
7 26 0.466903727042219
8 26 0.341175429864413
9 26 0.426907556195469
10 26 0.728734062990626
11 26 0.677734933501449
12 26 0.699765573467776
13 26 0.612710379337159
14 26 0.537890625626563
15 26 0.310651666369834
16 26 0.745610781321386
17 26 0.486109425563295
18 26 0.408463948605651
19 26 0.667996916688038
20 26 0.56399311887385
21 26 0.522855258441326
22 26 0.705465242966095
23 26 0.449867971546068
24 26 0.419590660728245
25 26 0.118189913281036
26 26 0.535962814871315
27 26 0.546861152625205
28 26 0.419836400908359
29 26 0.528008843173216
30 26 0.668561437687852
1 27 0.602766618285221
2 27 0.367537141932326
3 27 0.598799821397422
4 27 0.766334707104685
5 27 0.582501157062765
6 27 0.740189113921837
7 27 0.125067236132873
8 27 0.422818644632455
9 27 0.643794412599585
10 27 0.442867744659316
11 27 0.535226624406876
12 27 0.732339919080649
13 27 0.468993690821102
14 27 0.569681327610886
15 27 0.49425916239105
16 27 0.856231935581784
17 27 0.348548227696691
18 27 0.468248301750051
19 27 0.545527236156489
20 27 0.67708408671998
21 27 0.454773519532409
22 27 0.569969337171588
23 27 0.572435144219041
24 27 0.737938079627951
25 27 0.642646892367485
26 27 0.560255880469886
27 27 0.663194472259252
28 27 0.681882512974401
29 27 0.761134137281515
30 27 0.630777998147502
1 28 0.706580502157348
2 28 0.540228519698238
3 28 0.769828645157865
4 28 0.44033142090293
5 28 0.808596059914931
6 28 0.484970430101828
7 28 0.596138443671422
8 28 0.482137712424131
9 28 0.392125090103242
10 28 0.66470115154732
11 28 0.436737936428919
12 28 0.327776050868358
13 28 0.655689978095823
14 28 0.483634296058044
15 28 0.581766978317408
16 28 0.62322841002399
17 28 0.535539594439238
18 28 0.63890990109815
19 28 0.424632528117712
20 28 0.688193990758043
21 28 0.532391804704355
22 28 0.747454169354469
23 28 0.434008820939432
24 28 0.44559599650042
25 28 0.697378248942603
26 28 0.676375775136472
27 28 0.191317473776174
28 28 0.605681924097652
29 28 0.381269518653621
30 28 0.597450307333618
1 29 0.584269351106473
2 29 0.47713746400246
3 29 0.832853124780998
4 29 0.567193407859759
5 29 0.984141470210104
6 29 0.600890883818241
7 29 0.520248479179264
8 29 0.484968902920676
9 29 0.642988971515931
10 29 0.599168354755506
11 29 0.570438111143248
12 29 0.573670175432589
13 29 0.606801327722907
14 29 0.701276300917696
15 29 0.479377877185984
16 29 0.552878034935636
17 29 0.816956210393958
18 29 0.577992417154146
19 29 0.699091808981351
20 29 0.383672351080727
21 29 0.781093343855071
22 29 0.629964198777621
23 29 0.579530035008664
24 29 0.390206516745951
25 29 0.285729589368721
26 29 0.452083058401838
27 29 0.537640522791135
28 29 0.370929810596837
29 29 0.460830361699964
30 29 0.633945639329709
1 30 0.639577246484047
2 30 0.846557130862745
3 30 0.536688111054296
4 30 0.768894839429261
5 30 0.341671327687203
6 30 0.586201230597676
7 30 0.512857891775096
8 30 0.403609968459379
9 30 0.52671079815026
10 30 0.467046631189874
11 30 0.77843059460551
12 30 0.591802396041147
13 30 0.55821194258182
14 30 0.825454175330106
15 30 0.382210313692391
16 30 0.468984614027996
17 30 0.441935216895126
18 30 0.747132456526112
19 30 0.291405172256067
20 30 0.403969171224485
21 30 0.445588303181607
22 30 0.495520816961827
23 30 0.80478223919738
24 30 0.782904246045381
25 30 0.546020084395992
26 30 0.577263917988893
27 30 0.423214396402696
28 30 0.983807196247692
29 30 0.65858277801927
30 30 0.731203397193996
