## Supplementary material for "To disperse or compete? Coevolution of traits leads to a limited number of reproductive strategies": Rasters used: raster019.csv

x "y" "K"
1 1 0.524266461042108
2 1 0.314962911508513
3 1 0.632776787303998
4 1 0.325377982907074
5 1 0.515309105437254
6 1 0.505943108503683
7 1 0.656088158319144
8 1 0.283382137263363
9 1 0.607388598624037
10 1 0.303756446530507
11 1 0.462503690404871
12 1 0.332173296951705
13 1 0.737630936675414
14 1 0.297260194064436
15 1 0.424062738000968
16 1 0.117342929897924
17 1 0.344504770184268
18 1 0.633183913285248
19 1 0.485797343938698
20 1 0.652866432669546
21 1 0.610728048363539
22 1 0.766403977216101
23 1 0.638935716433807
24 1 0.728678117656425
25 1 0.616000894399584
26 1 0.353489423252035
27 1 0.489107857051548
28 1 0.321624478793644
29 1 0.839850608003257
30 1 0.412550794906912
1 2 0.682646801887672
2 2 0.644822881008883
3 2 0.446746514721122
4 2 0.435341189316785
5 2 0.634477850688535
6 2 0.610248989854581
7 2 0.853292275535361
8 2 0.629947766560016
9 2 0.260336030376433
10 2 0.397055101255299
11 2 0.456284176906985
12 2 0.414725004908512
13 2 0.418930594800068
14 2 0.501995399358869
15 2 0.738147187020828
16 2 0.697935627859619
17 2 0.385797561009937
18 2 0.229060841926993
19 2 0.77378571038958
20 2 0.464099393843723
21 2 0.379493057096616
22 2 0.471496928828386
23 2 0.394697606517071
24 2 0.879213911923397
25 2 0.770001286918471
26 2 0.369078028701574
27 2 0.546569054550917
28 2 0.603402115796931
29 2 0.555000912542985
30 2 0.657175120864406
1 3 0.385371753783396
2 3 0.431984806977963
3 3 0.817904944619896
4 3 0.594416046078798
5 3 0.147962176812284
6 3 0.479038364079585
7 3 0.470599015616498
8 3 0.689422062325247
9 3 0.131925311743702
10 3 0.554097398088627
11 3 0.430428046672483
12 3 0.602973946329779
13 3 0.608310573393621
14 3 0.720461890054257
15 3 0.509942394524991
16 3 0.675355911546114
17 3 0.882805378880196
18 3 0.494983373862703
19 3 0.689672393638382
20 3 0.364568247128999
21 3 0.586567799349401
22 3 0.893449674160325
23 3 0.350771440657422
24 3 0.291622176114155
25 3 0.245618161748682
26 3 0.550101497110079
27 3 0.428198582656385
28 3 0.675005802421173
29 3 0.769604490561288
30 3 0.747682454593049
1 4 0.432845127151498
2 4 0.207341448834105
3 4 0.687542416971329
4 4 0.496149815107262
5 4 0.710011795985963
6 4 0.543493608603001
7 4 0.805886689123003
8 4 0.464106862739789
9 4 0.736261074090793
10 4 0.346094823631791
11 4 0.517336840434661
12 4 0.505165685457367
13 4 0.586281958313113
14 4 0.487327568827557
15 4 0.279532358731084
16 4 0.578155175646549
17 4 0.550581761263206
18 4 0.313987368441055
19 4 0.788071179443636
20 4 0.707173633120428
21 4 0.366878945604754
22 4 0.449092969165706
23 4 0.465952736538224
24 4 0.526643607714874
25 4 0.561630727918154
26 4 0.439640820594499
27 4 0.41713761648988
28 4 0.362720924951143
29 4 0.690517889903237
30 4 0.581118006915548
1 5 0.644095377233414
2 5 0.685527648654841
3 5 0.763648256198927
4 5 0.652937830621327
5 5 0.438400100401634
6 5 0.530634439794223
7 5 0.761043119454494
8 5 0.165076858485288
9 5 0.396004218149037
10 5 0.477211864624897
11 5 0.802908706731487
12 5 0.700352644647276
13 5 0.685135982244162
14 5 0.450735388978978
15 5 0.924441955401601
16 5 0.519937950500227
17 5 0.634345667663962
18 5 0.636214606444191
19 5 0.553001284415168
20 5 0.401365983058172
21 5 0.726544407913815
22 5 0.628614643121043
23 5 0.386721960284971
24 5 0.404711193379468
25 5 0.614911564861102
26 5 0.412501648734484
27 5 0.581829738204743
28 5 0.48305948659922
29 5 0.144930271928947
30 5 0.561621334566131
1 6 0.249889038968558
2 6 0.536113741578094
3 6 0.628791630301357
4 6 0.413557616293002
5 6 0.586703448695942
6 6 0.829433885548632
7 6 0.772627635488784
8 6 0.552302083656358
9 6 0.319561214961554
10 6 0.832028491029736
11 6 0.64112143907838
12 6 0.669016926224226
13 6 0.338334181575183
14 6 0.614693725563904
15 6 0.706269390965444
16 6 0.696739929322034
17 6 0.332844939345011
18 6 0.368209434419072
19 6 0.390752808592112
20 6 0.684414294541041
21 6 0.600906444094104
22 6 0.465248490283323
23 6 0.78780750757279
24 6 0.667171902246852
25 6 0.509337117191018
26 6 0.229547566539289
27 6 0.660572633376385
28 6 0.5619860093363
29 6 0.462273027974348
30 6 0.448867520026327
1 7 0.696781772819858
2 7 0.702524244488741
3 7 0.194355757117274
4 7 0.360344654118717
5 7 0.403742174541636
6 7 0.592205047664401
7 7 0.389093740153993
8 7 0.457231780232088
9 7 0.524872752910085
10 7 0.463773309897615
11 7 0.580053818277862
12 7 0.69167628679931
13 7 0.671627355878738
14 7 0.368382035652363
15 7 0.410265961041364
16 7 0.508318474127181
17 7 0.776511055235218
18 7 0.514966245479804
19 7 0.775619466071979
20 7 0.421679947394773
21 7 0.642058832806755
22 7 0.443298303354663
23 7 0.827137541425003
24 7 0.522244993266405
25 7 0.444330385694231
26 7 0.491127915076462
27 7 0.637475347348839
28 7 0.454352435406166
29 7 0.783253005834484
30 7 0.576951592084289
1 8 0.413543712714149
2 8 0.447964678845748
3 8 0.701581322808967
4 8 0.472963216928573
5 8 0.559301218041133
6 8 0.619026604030858
7 8 0.27990552989134
8 8 0.582739890870993
9 8 0.564393085686468
10 8 0.367458851031201
11 8 0.666100857803804
12 8 0.524749314142044
13 8 0.616563701853224
14 8 0.573175137196243
15 8 0.849532822962429
16 8 0.516611266337798
17 8 0.659221927219348
18 8 0.541931312885227
19 8 0.803577587882316
20 8 0.717637058005661
21 8 0.535679035262106
22 8 0.899813478786928
23 8 0.409142874334696
24 8 0.759851533721768
25 8 0.5829699374926
26 8 0.71697118111598
27 8 0.619108109039187
28 8 0.77069259488144
29 8 0.683627095950677
30 8 0.571653431886402
1 9 0.441614965565267
2 9 0.913477456218286
3 9 0.271915412266786
4 9 0.30643409735049
5 9 0.347739616206622
6 9 0.341622816891071
7 9 0.35610838525511
8 9 0.439791527297402
9 9 0.454423285706136
10 9 0.522225378290439
11 9 0.571233166719276
12 9 0.818046093449194
13 9 0.184547484119047
14 9 0.563105712912172
15 9 0.286934083427327
16 9 0.632806295824618
17 9 0.579509036754263
18 9 0.404515408966044
19 9 0.510308700790218
20 9 0.0107350243635971
21 9 0.470086634365092
22 9 0.550126013837317
23 9 0.691592210697151
24 9 0.526370343054419
25 9 0.876245910955962
26 9 0.838815883347915
27 9 0.656540967546791
28 9 0.442726464317257
29 9 0.473052736766045
30 9 0.501785457734898
1 10 0.369162557452527
2 10 0.54786366334921
3 10 0.730339886411192
4 10 0.729799022400224
5 10 0.722345925212606
6 10 0.731403974008785
7 10 0.68087088039931
8 10 0.667056200419925
9 10 0.850573494828829
10 10 0.523615526608282
11 10 0.683203595545151
12 10 0.690195273219781
13 10 0.490837865761482
14 10 0.37659169717026
15 10 0.356545647070116
16 10 0.584465948898488
17 10 0.514077485185676
18 10 0.910060424034799
19 10 0.762538644945393
20 10 0.469640202989454
21 10 0.56569775846356
22 10 0.21280773658516
23 10 0.430646973365629
24 10 0.419752271539426
25 10 0.508346817452984
26 10 0.748231635721027
27 10 0.659614145755407
28 10 0.634059143570293
29 10 0.604528583933175
30 10 0.664801939724494
1 11 0.468098645125159
2 11 0.523409918707
3 11 0.670396992856939
4 11 0.442397514217328
5 11 0.610390883150905
6 11 0.531509399438184
7 11 0.650674569985721
8 11 0.775894853653885
9 11 0.489730054884896
10 11 0.619090874802002
11 11 0.617239016440072
12 11 0.102866021338571
13 11 0.60653730727809
14 11 0.898905683991683
15 11 0.572741281529427
16 11 0.474201315753107
17 11 0.490101840917628
18 11 0.897711267462996
19 11 0.476254308514843
20 11 0.420818572961033
21 11 0.470958173106503
22 11 0.465079957347479
23 11 0.780514427323555
24 11 0.458541865450858
25 11 0.532990776172724
26 11 0.693060920616359
27 11 0.480156516333543
28 11 0.414616946462608
29 11 0.562465399183147
30 11 0.947026905412686
1 12 0.745456653493145
2 12 0.475366430946933
3 12 0.439203415641069
4 12 0.517347772535954
5 12 0.41308928224436
6 12 0.525051069142036
7 12 0.630590672384294
8 12 0.846072113903174
9 12 0.415993752504503
10 12 0.630679987494217
11 12 0.504520742989825
12 12 0.393059565062668
13 12 0.828016318950974
14 12 0.511096854489393
15 12 0.454256712905904
16 12 0.621010933360149
17 12 0.154830914229722
18 12 0.647165116754058
19 12 0.447085064211622
20 12 0.729563382234059
21 12 0.328400610592951
22 12 0.516775077631948
23 12 0.327762579709815
24 12 0.543169785110283
25 12 0.234573602896158
26 12 0.60934197934202
27 12 0.703813510408548
28 12 0.261589707754639
29 12 0.614641548296772
30 12 0.580140721337881
1 13 0.655516238436464
2 13 0.386814561998852
3 13 0.639567117005581
4 13 0.245020618235275
5 13 0.614324558237226
6 13 0.669923958533276
7 13 0.840107252719739
8 13 0.483401966974845
9 13 0.370319218124021
10 13 0.65407134039723
11 13 0.267474077823712
12 13 0.361476787662107
13 13 0.551439905111926
14 13 0.467242051403762
15 13 0.700644126545656
16 13 0.448499700155396
17 13 0.553827387621739
18 13 0.518471595421414
19 13 0.517851457681033
20 13 0.87692896709146
21 13 0.535258072515148
22 13 0.508046678934574
23 13 0.531103011302208
24 13 0.683157131689643
25 13 0.703883300635467
26 13 0.434355173415022
27 13 0.771568394922304
28 13 0.821871950830713
29 13 0.668784061026949
30 13 0.301730734511327
1 14 0.585013390533091
2 14 0.657574299235557
3 14 0.612217492527592
4 14 0.704511989488432
5 14 0.806887766696113
6 14 0.409981814453932
7 14 0.48730754566791
8 14 0.331074603364263
9 14 0.601882775385231
10 14 0.678017608385086
11 14 0.528610406091665
12 14 0.111416221053974
13 14 0.519651287602728
14 14 0.668542490082045
15 14 0.419096772250123
16 14 0.0460314834694839
17 14 0.517462212150225
18 14 0.713603503249221
19 14 0.565875129564344
20 14 0.550300402535763
21 14 0.509646898914849
22 14 0.64429047144851
23 14 0.373701778610666
24 14 0.615426791936454
25 14 0.462663584713293
26 14 0.403041579183866
27 14 0.169807625932786
28 14 0.348821933519301
29 14 0.612905041150973
30 14 0.599781859724575
1 15 0.796442879971383
2 15 0.410097055128642
3 15 0.564829020056425
4 15 0.616399486804662
5 15 0.371731237669572
6 15 0.666653599412882
7 15 0.409294476569237
8 15 0.476148324177065
9 15 0.840645799219579
10 15 0.532753665701582
11 15 0.481936656479473
12 15 0.585025503216947
13 15 0.376148184744406
14 15 0.682389144926672
15 15 0.637194324013962
16 15 0.780058539864403
17 15 0.507119227477809
18 15 0.712961055158101
19 15 0.620890006527718
20 15 0.693387837942288
21 15 0.431705579067337
22 15 0.467878117405373
23 15 0.455828283192607
24 15 0.515896059061326
25 15 0.635640713077677
26 15 0.576018246692807
27 15 0.360136135797652
28 15 0.215750284031817
29 15 0.387461660992087
30 15 0.686675774303474
1 16 0.557842950200336
2 16 0.702349203224382
3 16 0.627039118249404
4 16 0.737091190621749
5 16 0.653612308852756
6 16 0.478455731088567
7 16 0.380269685008856
8 16 0.505090354687037
9 16 0.488498795488669
10 16 0.704786335925039
11 16 0.615509471799495
12 16 0.605242976460706
13 16 0.491653297845808
14 16 0.254156978663692
15 16 0.660167048263024
16 16 0.618782133986737
17 16 0.401894237593976
18 16 0.553947467841768
19 16 0.254819364579026
20 16 0.713720523056754
21 16 0.82361958733982
22 16 0.633458560118263
23 16 0.698585219287861
24 16 0.707510019853892
25 16 0.607439273268331
26 16 0.761711141329159
27 16 0.532837363207156
28 16 0.561763341390593
29 16 0.682009573767968
30 16 0.542637386199442
1 17 0.357989701864533
2 17 0.692655131502389
3 17 0.372325208305559
4 17 0.723885721492727
5 17 0.535187129669427
6 17 0.333044597994121
7 17 0.548397266118107
8 17 0.524816535653988
9 17 0.720915130052507
10 17 0.385713055787422
11 17 0.468487912156632
12 17 0.479016108100279
13 17 0.708251243749386
14 17 0.567613903929322
15 17 0.769379655521773
16 17 0.499618049701396
17 17 0.618476407968152
18 17 0.736410870026144
19 17 0.59495861755353
20 17 0.526388500460954
21 17 0.528710880341094
22 17 0.415693572453318
23 17 0.603051379516561
24 17 0.671095740701351
25 17 0.413131236032671
26 17 0.69937291553921
27 17 0.439546457893745
28 17 0.301314863709313
29 17 0.896365621403663
30 17 0.735247575688953
1 18 0.390904941363124
2 18 0.488289450348951
3 18 0.82433210816279
4 18 0.406358373909077
5 18 0.918629086294427
6 18 0.387396364656942
7 18 0.433056740244703
8 18 0.736717699198518
9 18 0.326354134921086
10 18 0.544794454617494
11 18 0.58803089010394
12 18 0.530595541719986
13 18 0.104297922423442
14 18 0.727165594344687
15 18 0.710432409065054
16 18 0.842025628110351
17 18 0.819126935034954
18 18 0.284191630055508
19 18 0.499418145626699
20 18 0.481883872442753
21 18 0.74872199779947
22 18 0.743036564660827
23 18 0.325323660633271
24 18 0.21300400417306
25 18 0.849014825129934
26 18 0.277867283546304
27 18 0.635036988377349
28 18 0.577887545174397
29 18 0.545518599162412
30 18 0.304823359230526
1 19 0.637316548211941
2 19 0.629168361504038
3 19 0.369053858386922
4 19 0.515110598054219
5 19 0.687812751636149
6 19 0.375766739672526
7 19 0.519187039426932
8 19 0.441402715599468
9 19 0.775749176806964
10 19 0.48021577882355
11 19 0.641184324424238
12 19 0.410249162800205
13 19 0.741935345191733
14 19 0.822054128848007
15 19 0.826523049798092
16 19 0.498051518710062
17 19 0.357528189438125
18 19 0.251895276424709
19 19 0.763643746818748
20 19 0.397202594616448
21 19 0.25600209903558
22 19 0.56136742408789
23 19 0.354429558643024
24 19 0.482151516021254
25 19 0.76393023660905
26 19 0.469576449156313
27 19 0.799179424695169
28 19 0.597830184706954
29 19 0.498362014413237
30 19 0.583623004768669
1 20 0.500971144484131
2 20 0.692603788005092
3 20 0.720633973875304
4 20 0.615816630905885
5 20 0.8827483158812
6 20 0.57678089741446
7 20 0.527973816033828
8 20 1
9 20 0.599015057460497
10 20 0.615606134901218
11 20 0.745228731533383
12 20 0.440720515796522
13 20 0.494267570198811
14 20 0.486037138318437
15 20 0.387335748945986
16 20 0.473563936096947
17 20 0.722239796286538
18 20 0.55862776374178
19 20 0.467628889764223
20 20 0.577811178337584
21 20 0.612776249602843
22 20 0.746285771762856
23 20 0.680882963812849
24 20 0.563933744072382
25 20 0.41723178314772
26 20 0.756617326074388
27 20 0.627031673480304
28 20 0.370643649425209
29 20 0.731057768517104
30 20 0.670071918028412
1 21 0.601319775895798
2 21 0.789462289646547
3 21 0.740964722450495
4 21 0.480377152693723
5 21 0.426333697645804
6 21 0.512376800142907
7 21 0.482627898431601
8 21 0.563387889138837
9 21 0.145001658029377
10 21 0.238604299624861
11 21 0.487854650036043
12 21 0.532908844616751
13 21 0.756471907388876
14 21 0.480785135524232
15 21 0.572777008611043
16 21 0.541490447977748
17 21 0.258985973735052
18 21 0.46267666412996
19 21 0.421277419786323
20 21 0.346507128936539
21 21 0.666543810288823
22 21 0.733877431338511
23 21 0.597120233782759
24 21 0.318358501614759
25 21 0.894027589332434
26 21 0.664902098686218
27 21 0.521516927777405
28 21 0.773631247895817
29 21 0.53612706518481
30 21 0.829508157398538
1 22 0.767379419841775
2 22 0.551610699578697
3 22 0.587123555265082
4 22 0.772950764095551
5 22 0.770235372677788
6 22 0.710998790078431
7 22 0.596808187105356
8 22 0.466390120594209
9 22 0.484670092801714
10 22 0.561841790382334
11 22 0.659812682393161
12 22 0.581988761799728
13 22 0.514188529980014
14 22 0.550321284348157
15 22 0.511200289402082
16 22 0.558953537294662
17 22 0.371700753618979
18 22 0.581756230572184
19 22 0.561529423279925
20 22 0.61622923931248
21 22 0.378557038998246
22 22 0.747813072366209
23 22 0.939107274380638
24 22 0.533385525717187
25 22 0.60271814083258
26 22 0.475902130847121
27 22 0.464783007680946
28 22 0.669623783691702
29 22 0.277255631966204
30 22 0.299526697267386
1 23 0.784733441296966
2 23 0.360404203992845
3 23 0.628333911263398
4 23 0.688995910769413
5 23 0.634620757084577
6 23 0.563673430707033
7 23 0.577581368864852
8 23 0.519020009742953
9 23 0.628189192974892
10 23 0.788979047560303
11 23 0.328286699439447
12 23 0.513501474900167
13 23 0.275655972482715
14 23 0.440508990293771
15 23 0.560158829671005
16 23 0.831472451284011
17 23 0.469054844120588
18 23 0.603418560065697
19 23 0.843709719282695
20 23 0.891281389735795
21 23 0.251565323389116
22 23 0.662256429164818
23 23 0.411543304139238
24 23 0.751500490413249
25 23 0.351757641076047
26 23 0.247880659858537
27 23 0.586539279483674
28 23 0.565678931887569
29 23 0.656199257633142
30 23 0.531722293843309
1 24 0.617070837208526
2 24 0.509513795673614
3 24 0.637597974909406
4 24 0.833613646303307
5 24 0.411639874724655
6 24 0.70583033253826
7 24 0.801460939125232
8 24 0.541196449779695
9 24 0.519392947696901
10 24 0.564446483302642
11 24 0.668327326696106
12 24 0.743670547248408
13 24 0.56979555256327
14 24 0.5610150987381
15 24 0.645493140830965
16 24 0.269791806275353
17 24 0.716562508273136
18 24 0.475041121938823
19 24 0.528111239499777
20 24 0.746633867776807
21 24 0.463958341930838
22 24 0.539661479128227
23 24 0.387629608743655
24 24 0.406774273480894
25 24 0.797909242829058
26 24 0.698408280136582
27 24 0.430021927766773
28 24 0.661540553032477
29 24 0.565376688165988
30 24 0.293755358330945
1 25 0.315832790770013
2 25 0.609130759129822
3 25 0.521750440937633
4 25 0.651941690755195
5 25 0.73219460717674
6 25 0.633586845512546
7 25 0.649130383837446
8 25 0.574270367255463
9 25 0.507163111989219
10 25 0.663438460848121
11 25 0.233242851973531
12 25 0.505451808331726
13 25 0.589413907361425
14 25 0.444710116855569
15 25 0.657360100478831
16 25 0.281814586068056
17 25 0.578217350950557
18 25 0.707025622886803
19 25 0.753202810106417
20 25 0.482671612375579
21 25 0.580287066789245
22 25 0.77748009467816
23 25 0.325800447917845
24 25 0.073897262250773
25 25 0.523450264307409
26 25 0.75617699090719
27 25 0.481017461612965
28 25 0.516312394123666
29 25 0.704155702255202
30 25 0.656053931319616
1 26 0.510562705123611
2 26 0.654381577310889
3 26 0.387244793060304
4 26 0.354773347092935
5 26 0.830612680034624
6 26 0.602558776545771
7 26 0.455587045243213
8 26 0.52184650147658
9 26 0.477082544428589
10 26 0.543017872895545
11 26 0.396897171637727
12 26 0.362104932325613
13 26 0.432600020559885
14 26 0.767183252238359
15 26 0.368295176942825
16 26 0.766528989542473
17 26 0.616139716229867
18 26 0.655574790471955
19 26 0.621318409595101
20 26 0.550125501575646
21 26 0.466130442597296
22 26 0.442944857001659
23 26 0.636604366043061
24 26 0.697907440413748
25 26 0.647589891380705
26 26 0.51576090592731
27 26 0.518945963170977
28 26 0.521427791424512
29 26 0.422271826206597
30 26 0.387456782837827
1 27 0.892441690970696
2 27 0.423742026438109
3 27 0.588829508414154
4 27 0.563074036036692
5 27 0.581000491089711
6 27 0.354327603433056
7 27 0.691865567392936
8 27 0.68817512098013
9 27 0.601241761492154
10 27 0.604468362495915
11 27 0.731293081786024
12 27 0.65288372892684
13 27 0.542454356246329
14 27 0.548036304843832
15 27 0.785163027210522
16 27 0.593382907817512
17 27 0.407071304025348
18 27 0.580324580003247
19 27 0.514132492741944
20 27 0.423865982282366
21 27 0.370166959911997
22 27 0.476885433989947
23 27 0.320634807833305
24 27 0.572761651816442
25 27 0.409123192789902
26 27 0.736063258693465
27 27 0.587183619842057
28 27 0.60976660192472
29 27 0.816776840436841
30 27 0.302531188303377
1 28 0.674500317984984
2 28 0.200981355237724
3 28 0.526623638921033
4 28 0.631398789685227
5 28 0.418213489069505
6 28 0.602787710977656
7 28 0.222212772537586
8 28 0.54011302004472
9 28 0.570641276342362
10 28 0.530464208153682
11 28 0.455903183294556
12 28 0.320709686242391
13 28 0.455278089355206
14 28 0.638604379187225
15 28 0.434814895855188
16 28 0.593783167538142
17 28 0.557013243270469
18 28 0
19 28 0.685066623476898
20 28 0.765418429012252
21 28 0.423412664313512
22 28 0.721636838910162
23 28 0.216986614979448
24 28 0.514320961626229
25 28 0.782914179808485
26 28 0.372909334733777
27 28 0.595090730569775
28 28 0.633087890911741
29 28 0.925985292725955
30 28 0.337760625315319
1 29 0.81631972164059
2 29 0.448463210238056
3 29 0.74918723650808
4 29 0.24429554426302
5 29 0.214051472334625
6 29 0.891662387264514
7 29 0.975143179337108
8 29 0.372738976027515
9 29 0.609441501310958
10 29 0.514450108280261
11 29 0.311213621191847
12 29 0.453395818045804
13 29 0.441820970661562
14 29 0.807861018544931
15 29 0.438792126234221
16 29 0.515241003585305
17 29 0.168010273033643
18 29 0.575856474656417
19 29 0.556832824751639
20 29 0.41323058805797
21 29 0.49417510221072
22 29 0.430061071511325
23 29 0.548190176953161
24 29 0.678868055614336
25 29 0.0746115046844501
26 29 0.443855355246024
27 29 0.755908724050399
28 29 0.466009800281744
29 29 0.735009279413677
30 29 0.436721400438175
1 30 0.743572734009544
2 30 0.687636267109418
3 30 0.622698631398793
4 30 0.768058338621411
5 30 0.541692400625397
6 30 0.808684964932891
7 30 0.317311303365274
8 30 0.265638041830463
9 30 0.204218918714427
10 30 0.569366584695196
11 30 0.485333867337112
12 30 0.420277782490702
13 30 0.362881784524216
14 30 0.466192881696154
15 30 0.76711901043938
16 30 0.495795370066499
17 30 0.101073923093722
18 30 0.548803838857666
19 30 0.837403915196829
20 30 0.496631130212234
21 30 0.701263731240185
22 30 0.589820211131233
23 30 0.561539339766664
24 30 0.519615829405752
25 30 0.490867454302196
26 30 0.672018856389367
27 30 0.724556426029844
28 30 0.29126616137457
29 30 0.829776739745229
30 30 0.4299516159625
