## Supplementary material for "To disperse or compete? Coevolution of traits leads to a limited number of reproductive strategies": Rasters used: raster020.csv

x "y" "K"
1 1 0.511125475121382
2 1 0.463402252486539
3 1 0.430652519190052
4 1 0.498088713114529
5 1 0.304413470629356
6 1 0.396523965941135
7 1 0.488376080583391
8 1 0.607331280852372
9 1 0.518309028319312
10 1 0.603945429350919
11 1 0.537126053037409
12 1 0.718385672637897
13 1 0.475962292400538
14 1 0.683079792818914
15 1 0.88362643149186
16 1 0.275714590317215
17 1 0.773818494850308
18 1 0.655887492008425
19 1 0.805069691493302
20 1 0.44259459968762
21 1 0.471689859365399
22 1 0.375526099237748
23 1 0.331144163374323
24 1 0.55386985870034
25 1 0.512526454654646
26 1 0.43372173657418
27 1 0.398902594936351
28 1 0.318832494282014
29 1 0.403847313111625
30 1 0.684714006629138
1 2 0.611415076895059
2 2 0.543395101853011
3 2 0.577784865177018
4 2 0.634974115000743
5 2 0.688504932297928
6 2 0.497350919529347
7 2 0.451504417718885
8 2 0.346121299235059
9 2 0.595277653627316
10 2 0.494743830895253
11 2 0.557496486945788
12 2 0.380831365181456
13 2 0.599213119266831
14 2 0.78621623620128
15 2 0.589298564581899
16 2 0.717013856799089
17 2 0.485079750214692
18 2 0.892370712082749
19 2 0.0882333107993273
20 2 0.305670228283276
21 2 0.612427151162926
22 2 0.270151531003131
23 2 0.411572448763979
24 2 0.383494280008338
25 2 0.451145002569801
26 2 0.163890008687691
27 2 0.674022769758908
28 2 0.522226724121494
29 2 0.857310657326902
30 2 0.845423971936898
1 3 0.520622307354265
2 3 0.640217611041053
3 3 0.509960908137659
4 3 0.574319227109695
5 3 0.481014537691171
6 3 0.818187925420502
7 3 0.528643154729508
8 3 0.65448812119595
9 3 0.48636310065149
10 3 0.427484052942604
11 3 0.638466307774853
12 3 0.573475858393159
13 3 0.730600623715763
14 3 0.652419230787851
15 3 0.475877289303006
16 3 0.578199262193249
17 3 0.622938154931563
18 3 0.868440166628198
19 3 0.362481559910871
20 3 0.440845295681393
21 3 0.705630468090802
22 3 0.435907229436912
23 3 0.590074580215834
24 3 0.754099153721948
25 3 0.306658560139904
26 3 0.59848409137046
27 3 0.576341233394423
28 3 0.361032994794359
29 3 0.930359805438527
30 3 0.513294708410779
1 4 0.587505141930173
2 4 0.918019282622676
3 4 0.619593791475163
4 4 0.381705577764601
5 4 0.266368774796063
6 4 0.382770701488338
7 4 0.296748857411608
8 4 0.715793511836033
9 4 0.822159335613392
10 4 0.406971148539172
11 4 0.490844185195876
12 4 0.410287247290732
13 4 0.764362335878859
14 4 0.35592882393174
15 4 0.567806405913266
16 4 0.657543205933843
17 4 0.390358780087186
18 4 0.541797870952499
19 4 0.452251421812446
20 4 0.554379222581414
21 4 0.721958498680022
22 4 0.610136603324393
23 4 0.307984552465095
24 4 0.541388693265798
25 4 0.571884960865863
26 4 0.339766647159719
27 4 0.975099855349414
28 4 0.675839173068451
29 4 0.325102078995096
30 4 0.233193833344803
1 5 0.705498609467181
2 5 0.568871079193927
3 5 0.550607831131826
4 5 0.800452097598266
5 5 0.565095479488057
6 5 0.732345039189199
7 5 0.273680853561508
8 5 0.736093687254874
9 5 0.48437632067289
10 5 0.698325719791243
11 5 0.475479876036207
12 5 0.380441995294671
13 5 0.336613374047893
14 5 0.428515031416176
15 5 0.444266543772047
16 5 0.407667956739661
17 5 0.818083935767344
18 5 0.310662376699289
19 5 0.626661488242597
20 5 0.681380666205966
21 5 0.258901494025642
22 5 0.695931092518127
23 5 0.537187111868307
24 5 0.209406295793027
25 5 0.407969589699037
26 5 0.469456222086622
27 5 0.787819331058041
28 5 0.612567641525068
29 5 0.804972123097317
30 5 0.501752308366045
1 6 0.589015878202667
2 6 0.465896694512212
3 6 0.675791638023659
4 6 0.597240442482377
5 6 0.429200795491342
6 6 0.326804418700192
7 6 0.795438755040514
8 6 0.490996979633628
9 6 0.497355488950378
10 6 0.457555768945018
11 6 0.666327135503825
12 6 0.522985237854292
13 6 0.415307886220071
14 6 0.522004989523642
15 6 0.5230844494413
16 6 0.87437349189842
17 6 0.528701391646663
18 6 0.76960598281437
19 6 0.15022314457897
20 6 0.851701469494021
21 6 0.745731186827879
22 6 0.385580739404952
23 6 0.269160626927915
24 6 0.359426093166117
25 6 0.4793663091296
26 6 0.773399598644226
27 6 0.281954130049194
28 6 0.660625220768888
29 6 0.399028276990938
30 6 0.606451831075202
1 7 0.78714677418348
2 7 0.480062903957998
3 7 0.547421995838901
4 7 0.339709121857089
5 7 0.385634578103604
6 7 0.634865414045753
7 7 0.548328332086101
8 7 0.152379515376646
9 7 0.555580848532092
10 7 0.332569654866793
11 7 0.488755726503737
12 7 0.740335285363007
13 7 0.543532981876292
14 7 0.774270443093687
15 7 0.369683020639126
16 7 0.567504033982563
17 7 0.20519808262623
18 7 0.632751804234112
19 7 0.473924947937312
20 7 0.604304926071205
21 7 0
22 7 0.726140938264813
23 7 0.443956136738703
24 7 0.534634161691735
25 7 0.569662659357583
26 7 0.69198719381294
27 7 0.803451636428707
28 7 0.648813230875252
29 7 0.469570144218211
30 7 0.793116701941463
1 8 0.520867738445365
2 8 0.557827428748333
3 8 0.805487348978603
4 8 0.498064131405267
5 8 0.524121947041001
6 8 0.580792748735914
7 8 0.605258122322719
8 8 0.436791328347762
9 8 0.284683038001184
10 8 0.528038907895278
11 8 0.701115732548996
12 8 0.73219801830246
13 8 0.406113721332598
14 8 0.796540639800353
15 8 0.359908761444412
16 8 0.594800326228331
17 8 0.461886046403689
18 8 0.63173504532197
19 8 0.677967523797024
20 8 0.596918506760309
21 8 0.595693875424308
22 8 0.601214347560592
23 8 0.760223339722346
24 8 0.623142009983742
25 8 0.589249378616303
26 8 0.537953339850785
27 8 0.81737952018861
28 8 0.452764392364577
29 8 0.0407255624488178
30 8 0.496680819769477
1 9 0.69547955580242
2 9 0.537991263207178
3 9 0.400542050458399
4 9 0.494411847769287
5 9 0.483296608528966
6 9 0.692669324629803
7 9 0.538225734352962
8 9 0.443704695546693
9 9 0.725454039918171
10 9 0.380930272108242
11 9 0.515039513805642
12 9 0.713482972432438
13 9 0.72360409056916
14 9 0.50782858890131
15 9 0.793720790285569
16 9 0.581089879828493
17 9 0.657999629123228
18 9 0.468568504120696
19 9 0.731727735785868
20 9 0.396656652332267
21 9 0.293379491992647
22 9 0.418627439624123
23 9 0.577773302284769
24 9 0.544788688348439
25 9 0.521810291058285
26 9 0.647768181793453
27 9 0.53806693829081
28 9 0.366327825138453
29 9 0.628818856912315
30 9 0.505269718761286
1 10 0.742209369378049
2 10 0.813631615267768
3 10 0.53772909058382
4 10 0.557315139201161
5 10 0.735573014325562
6 10 0.593321944909319
7 10 0.403441746474942
8 10 0.408449745889257
9 10 0.493758455766403
10 10 0.684103865003289
11 10 0.450595813829173
12 10 0.365909079649419
13 10 0.588121354061715
14 10 0.296103079238598
15 10 0.53418467942579
16 10 0.565453077234038
17 10 0.419796878355017
18 10 0.733246426159876
19 10 0.660293439030458
20 10 0.234359461108712
21 10 0.397649051612156
22 10 0.462226158024893
23 10 0.540348733807439
24 10 0.326548967801864
25 10 0.816876802030776
26 10 0.594581937493837
27 10 0.588386400938982
28 10 0.58422970295179
29 10 0.684975743633334
30 10 0.575463600023731
1 11 0.293473366273834
2 11 0.447547099308334
3 11 0.352269534429818
4 11 0.408613342952691
5 11 0.85837572746176
6 11 0.507403108421615
7 11 0.671674669055066
8 11 0.40500707704844
9 11 0.433943699982095
10 11 0.445456759616361
11 11 0.835863741480887
12 11 0.405608242954539
13 11 0.712274975163644
14 11 0.375344814318157
15 11 0.778735534112035
16 11 0.570421696467948
17 11 0.559143442393793
18 11 0.431751264583703
19 11 0.633931035143806
20 11 0.646857945266012
21 11 0.512522576795012
22 11 0.520534963282317
23 11 0.661580628504188
24 11 0.622792795743834
25 11 0.663624807191001
26 11 0.580232747860164
27 11 0.495968603924685
28 11 0.536036790408918
29 11 0.518915212938078
30 11 0.741650118731782
1 12 0.705166444126426
2 12 0.325029484485862
3 12 0.904534578323553
4 12 0.674593319476023
5 12 0.482554090861873
6 12 0.556718110114903
7 12 0.709005385959437
8 12 0.61112065580539
9 12 0.663754229246153
10 12 0.553086852027823
11 12 0.680243078913215
12 12 0.879732786538387
13 12 0.57142414699743
14 12 0.553951641298328
15 12 1
16 12 0.882416123189285
17 12 0.633164452487378
18 12 0.896268259435764
19 12 0.403747544989065
20 12 0.223970736130216
21 12 0.588314155963025
22 12 0.444449482080331
23 12 0.696366880544418
24 12 0.800631429048517
25 12 0.314690016563659
26 12 0.571709678003826
27 12 0.830447005160668
28 12 0.812250010882987
29 12 0.499378664006169
30 12 0.547501790766599
1 13 0.535700030156104
2 13 0.587828620524469
3 13 0.69371660153634
4 13 0.460781448110442
5 13 0.467390028358858
6 13 0.617138412202613
7 13 0.466235291227909
8 13 0.574722113096317
9 13 0.857556246292909
10 13 0.65281376805077
11 13 0.408699655214013
12 13 0.370620712076893
13 13 0.72362803694987
14 13 0.483506251403047
15 13 0.397168818033167
16 13 0.513372912555356
17 13 0.44333829173999
18 13 0.672170728392656
19 13 0.401582541711699
20 13 0.638523855347464
21 13 0.328927427044755
22 13 0.702720934566241
23 13 0.0965871565007268
24 13 0.490513043094827
25 13 0.685210180464224
26 13 0.595190973837234
27 13 0.721423559977966
28 13 0.425214500809029
29 13 0.514374799958435
30 13 0.418507860795671
1 14 0.694260857219459
2 14 0.396770987006743
3 14 0.492637871133312
4 14 0.395204062550465
5 14 0.370664082987049
6 14 0.460983643099816
7 14 0.709749426989149
8 14 0.391992877664896
9 14 0.566706638901262
10 14 0.632584292569652
11 14 0.642760716103136
12 14 0.871566149755169
13 14 0.721809759843384
14 14 0.431941396315685
15 14 0.720788670545052
16 14 0.248119266219943
17 14 0.603670295851089
18 14 0.58702413970772
19 14 0.575168735976814
20 14 0.340524872138742
21 14 0.354142207151903
22 14 0.791476467276334
23 14 0.607487866530062
24 14 0.664138274260828
25 14 0.668733336704057
26 14 0.405375176026763
27 14 0.65090833241158
28 14 0.370635350981867
29 14 0.729978598702527
30 14 0.137510882290229
1 15 0.623272503895493
2 15 0.484690751157727
3 15 0.402934852331221
4 15 0.357743038941608
5 15 0.607022942609285
6 15 0.548170806156133
7 15 0.747606530868261
8 15 0.337417399332726
9 15 0.426868007946861
10 15 0.886320745150247
11 15 0.611192616482599
12 15 0.818344810285748
13 15 0.807096588008292
14 15 0.388576318238879
15 15 0.753841951515557
16 15 0.436081164153338
17 15 0.585148285652851
18 15 0.588530695530577
19 15 0.700342694735207
20 15 0.517717871010641
21 15 0.711282292110068
22 15 0.433218548408554
23 15 0.418534783359754
24 15 0.485252506101517
25 15 0.703915586941655
26 15 0.622370465473764
27 15 0.367521746217742
28 15 0.261534997919861
29 15 0.788000902666338
30 15 0.563757556194279
1 16 0.506759033599211
2 16 0.479127191002773
3 16 0.253986577128019
4 16 0.621602038085242
5 16 0.8343893681389
6 16 0.605650467200039
7 16 0.33142446134245
8 16 0.288822996808405
9 16 0.516450444077784
10 16 0.276907036490759
11 16 0.712394853989243
12 16 0.620939161509456
13 16 0.568964363947557
14 16 0.702999707992824
15 16 0.757602686850837
16 16 0.62296354845487
17 16 0.669982517716394
18 16 0.525398363915433
19 16 0.601689426270192
20 16 0.40068353455034
21 16 0.660751081167192
22 16 0.376085654474749
23 16 0.40920301440618
24 16 0.896444923183828
25 16 0.490947661450494
26 16 0.634449455698074
27 16 0.750765841687421
28 16 0.581584213544739
29 16 0.724080410475624
30 16 0.684833227486373
1 17 0.731013305997571
2 17 0.630150754598321
3 17 0.349254309723966
4 17 0.692975362913869
5 17 0.725607451443405
6 17 0.515781861071386
7 17 0.477945214131726
8 17 0.714909765615478
9 17 0.386214847335153
10 17 0.694625368008721
11 17 0.517325186204299
12 17 0.467618956424911
13 17 0.28249712676016
14 17 0.818413210506739
15 17 0.238900550314629
16 17 0.573357672233169
17 17 0.127599309976067
18 17 0.233044047142008
19 17 0.527836788025241
20 17 0.380540075459983
21 17 0.676888368596895
22 17 0.391009860543671
23 17 0.437652113634468
24 17 0.293765917201771
25 17 0.502113498329972
26 17 0.633979499065078
27 17 0.503123785642747
28 17 0.694582593325804
29 17 0.712246755605602
30 17 0.443612882812542
1 18 0.72411065978891
2 18 0.621325638942504
3 18 0.499795736864232
4 18 0.0198592642131176
5 18 0.477102058754566
6 18 0.589745197231292
7 18 0.709185192871703
8 18 0.365570943534997
9 18 0.618476661660471
10 18 0.67716508031834
11 18 0.446546841752468
12 18 0.112398468320167
13 18 0.297402982622406
14 18 0.401174353237398
15 18 0.168279967174607
16 18 0.51093851578953
17 18 0.483199347212868
18 18 0.502248152050744
19 18 0.399546704368756
20 18 0.378686523472544
21 18 0.335672053383171
22 18 0.531241504448084
23 18 0.83361636635847
24 18 0.637047465340618
25 18 0.58721451536958
26 18 0.53304277768652
27 18 0.684721196789015
28 18 0.587930480301007
29 18 0.545795804086751
30 18 0.577325383655867
1 19 0.502277570900008
2 19 0.561524128976681
3 19 0.237206896634872
4 19 0.531366620014745
5 19 0.823311771883054
6 19 0.346859493644013
7 19 0.690983248574287
8 19 0.567450655087169
9 19 0.42118259243848
10 19 0.517595676404191
11 19 0.676191543717782
12 19 0.555553129553489
13 19 0.457632756721947
14 19 0.265643527435612
15 19 0.74402206740344
16 19 0.69102128422555
17 19 0.478051664068569
18 19 0.66688166448404
19 19 0.805919930148577
20 19 0.514569293400593
21 19 0.606485924800851
22 19 0.607149406530217
23 19 0.569065826354244
24 19 0.561725869416138
25 19 0.34124823419765
26 19 0.586633990951583
27 19 0.63018479853487
28 19 0.41656597274444
29 19 0.63192892693195
30 19 0.448898617303383
1 20 0.57686200819787
2 20 0.435266148652523
3 20 0.548664093004236
4 20 0.430170748040581
5 20 0.477563620526463
6 20 0.573613172564282
7 20 0.904126442933721
8 20 0.754754700799886
9 20 0.83673312168947
10 20 0.563888753045216
11 20 0.715803419240798
12 20 0.715872457697081
13 20 0.58323535991386
14 20 0.314563968568114
15 20 0.510742250637442
16 20 0.392812913050749
17 20 0.773877903826234
18 20 0.448217850860226
19 20 0.44087505647467
20 20 0.266407346716308
21 20 0.718811588551138
22 20 0.57436334945015
23 20 0.79323596464477
24 20 0.730753379568943
25 20 0.502170886618687
26 20 0.423424896406114
27 20 0.545381697259144
28 20 0.241481525223222
29 20 0.569170704960274
30 20 0.646099513850177
1 21 0.482634530176818
2 21 0.589404020157821
3 21 0.733878086397155
4 21 0.761446394247042
5 21 0.363429637179644
6 21 0.853145062424179
7 21 0.224619979602941
8 21 0.593700254683139
9 21 0.344390898729083
10 21 0.393544978377291
11 21 0.473772833754614
12 21 0.222295572043338
13 21 0.538689907281421
14 21 0.551878225567811
15 21 0.588554464764216
16 21 0.45623111945366
17 21 0.384705948229845
18 21 0.609467841529454
19 21 0.385567806720129
20 21 0.591075710988873
21 21 0.665859665053553
22 21 0.747198142439254
23 21 0.789180741934854
24 21 0.536662934156211
25 21 0.80876004135836
26 21 0.584191809220404
27 21 0.351616181826557
28 21 0.487723964164263
29 21 0.347599126201216
30 21 0.628032813514344
1 22 0.502275064634577
2 22 0.520196859979584
3 22 0.562090242037078
4 22 0.594443586221533
5 22 0.514863203259422
6 22 0.557409110398154
7 22 0.649999561308997
8 22 0.488245040373267
9 22 0.653902463382514
10 22 0.594957021112579
11 22 0.436511875048998
12 22 0.736917594670268
13 22 0.514546342736439
14 22 0.400373210080471
15 22 0.622717378263333
16 22 0.236002669960928
17 22 0.538155547364418
18 22 0.297025974451146
19 22 0.321244263661881
20 22 0.654487329521036
21 22 0.597970233993303
22 22 0.520406928265231
23 22 0.520530584579841
24 22 0.670056844115715
25 22 0.358636583129689
26 22 0.521424572632442
27 22 0.116246432404403
28 22 0.718993296310394
29 22 0.724019640875491
30 22 0.588596582062379
1 23 0.420544741826662
2 23 0.380501222413578
3 23 0.326524046488631
4 23 0.662234550931917
5 23 0.333944671391111
6 23 0.418250956412585
7 23 0.536127159979551
8 23 0.666974097626476
9 23 0.556197224198412
10 23 0.618769167374512
11 23 0.309139249252381
12 23 0.62512702127471
13 23 0.367661928765326
14 23 0.495993371589742
15 23 0.227180484427892
16 23 0.42738661299807
17 23 0.815883805034162
18 23 0.554254025755721
19 23 0.00140463793604381
20 23 0.708080647848897
21 23 0.458439604241643
22 23 0.345563746395241
23 23 0.622206371599981
24 23 0.499833316559571
25 23 0.595238978716837
26 23 0.696271389020927
27 23 0.406587809469965
28 23 0.507044476112367
29 23 0.507449027448067
30 23 0.446588500249332
1 24 0.864749712125826
2 24 0.384728097897708
3 24 0.612674475593923
4 24 0.375638213107793
5 24 0.52176416637228
6 24 0.838058772105725
7 24 0.338846091510745
8 24 0.411291790044907
9 24 0.341015031561629
10 24 0.582458900719852
11 24 0.752405134811013
12 24 0.644410714630723
13 24 0.481191192041623
14 24 0.459866114438136
15 24 0.48162395126259
16 24 0.80841933085084
17 24 0.313926988188001
18 24 0.835392467191421
19 24 0.64185316935326
20 24 0.293338813272227
21 24 0.541889062217425
22 24 0.597274802963028
23 24 0.71684449054617
24 24 0.548480043138335
25 24 0.545760167221311
26 24 0.917781211385648
27 24 0.545606272145806
28 24 0.757334244539369
29 24 0.575887767185977
30 24 0.548513520782097
1 25 0.605701922662907
2 25 0.574151012906066
3 25 0.346537683171151
4 25 0.379298287175365
5 25 0.517307265591365
6 25 0.54150631844517
7 25 0.273062238837864
8 25 0.434635629075582
9 25 0.509518581778354
10 25 0.883411859111253
11 25 0.659562694083681
12 25 0.598225785457826
13 25 0.654370675719066
14 25 0.76435806435615
15 25 0.990306787609232
16 25 0.65609846031069
17 25 0.616826219634808
18 25 0.463456189418366
19 25 0.519740005811924
20 25 0.730437439830342
21 25 0.557355214393769
22 25 0.655417536596864
23 25 0.510672169826655
24 25 0.301431220731109
25 25 0.520149155265111
26 25 0.589663015305521
27 25 0.777535535743621
28 25 0.596039463554578
29 25 0.539215530055713
30 25 0.630055355201578
1 26 0.333070319450238
2 26 0.891737024113653
3 26 0.737495063515385
4 26 0.800628607315109
5 26 0.511521263125355
6 26 0.401351977573317
7 26 0.708759799532026
8 26 0.65788434318421
9 26 0.45199618792892
10 26 0.634198708854854
11 26 0.541929080267958
12 26 0.0981000847627903
13 26 0.612437584859588
14 26 0.264905550725857
15 26 0.407151226523358
16 26 0.489372476033046
17 26 0.478000259314001
18 26 0.535669343236292
19 26 0.282871526897171
20 26 0.23455867238107
21 26 0.729672810186712
22 26 0.668923808419998
23 26 0.56992757676254
24 26 0.347407439213836
25 26 0.62377887307479
26 26 0.63546510789099
27 26 0.780158808592164
28 26 0.411417795185501
29 26 0.576674058377437
30 26 0.371827962193454
1 27 0.390989626633502
2 27 0.748519781220722
3 27 0.596892889360976
4 27 0.236039425512558
5 27 0.535763328592109
6 27 0.767099884142497
7 27 0.521008170584064
8 27 0.329813992140636
9 27 0.375792039470637
10 27 0.464621662828271
11 27 0.608366003856372
12 27 0.677487204463737
13 27 0.528027262636638
14 27 0.569046688291096
15 27 0.661211579445615
16 27 0.702435324743947
17 27 0.628273689497684
18 27 0.131342473952966
19 27 0.532343203010229
20 27 0.435633212548421
21 27 0.540916181594375
22 27 0.439907981528504
23 27 0.597087519599316
24 27 0.533557917487202
25 27 0.639784587982731
26 27 0.67883315430524
27 27 0.519705919676562
28 27 0.640669043714691
29 27 0.692604506119842
30 27 0.493286432928134
1 28 0.372626347108665
2 28 0.482800805146183
3 28 0.477046596035264
4 28 0.506422314228877
5 28 0.680746914964451
6 28 0.393226630430208
7 28 0.83080911546391
8 28 0.70876238749713
9 28 0.368682343538995
10 28 0.617585842671958
11 28 0.605611845689555
12 28 0.800356506251849
13 28 0.410159124286819
14 28 0.426052303152441
15 28 0.370128166972884
16 28 0.380594125676956
17 28 0.466484653810699
18 28 0.475930820100068
19 28 0.318146627333925
20 28 0.656855490966538
21 28 0.353778502052497
22 28 0.0877047138028899
23 28 0.601479778853231
24 28 0.388462641914322
25 28 0.815795790189844
26 28 0.289072340860897
27 28 0.451065192498313
28 28 0.363463581971066
29 28 0.579089828679618
30 28 0.637264215438566
1 29 0.620444882869394
2 29 0.67884398588037
3 29 0.497854554160878
4 29 0.359533980040033
5 29 0.512502046347285
6 29 0.746702490059349
7 29 0.774440722751805
8 29 0.58396045556481
9 29 0.850876033475294
10 29 0.329222924797282
11 29 0.856955981591736
12 29 0.744748562322121
13 29 0.664645016444269
14 29 0.55360894063209
15 29 0.497723439197438
16 29 0.626059277068584
17 29 0.471908603477307
18 29 0.542386546018747
19 29 0.928266084176447
20 29 0.549268133289198
21 29 0.46579172705636
22 29 0.275238827435087
23 29 0.503231388540935
24 29 0.36565656503081
25 29 0.204463610078314
26 29 0.454215584324681
27 29 0.725213486755577
28 29 0.314496318821537
29 29 0.681755876480051
30 29 0.680773148109366
1 30 0.765858109525722
2 30 0.65473108300397
3 30 0.452634932945571
4 30 0.173107285138919
5 30 0.579900570587763
6 30 0.428624217549487
7 30 0.427516167335532
8 30 0.323543475364821
9 30 0.767102588666911
10 30 0.511602876580611
11 30 0.631401926805111
12 30 0.704684862275835
13 30 0.45810590711245
14 30 0.881956670598987
15 30 0.64469366095984
16 30 0.350128101454412
17 30 0.761042778020501
18 30 0.589278886725164
19 30 0.310787526800654
20 30 0.326823971897976
21 30 0.661665510331279
22 30 0.51721496620469
23 30 0.399824057577061
24 30 0.648798944047748
25 30 0.808149891162381
26 30 0.243411218755335
27 30 0.529081563501792
28 30 0.818524091208303
29 30 0.72753502594703
30 30 0.589091653992335
